# Computational identification of human biological processes and protein sequence motifs putatively targeted by SARS-CoV-2 proteins using protein-protein interaction networks

**DOI:** 10.1101/2020.09.29.318931

**Authors:** Rachel Nadeau, Soroush Shahryari Fard, Amit Scheer, Emily Roth, Dallas Nygard, Iryna Abramchuk, Yun-En Chung, Steffany A. L. Bennett, Mathieu Lavallée-Adam

**Affiliations:** Department of Biochemistry, Microbiology and Immunology and Ottawa Institute of Systems Biology, Faculty of Medicine, University of Ottawa, 451 Smyth Road, Ottawa, Ontario, K1H 8M5, Canada; Department of Chemistry and Biomolecular Sciences, Centre for Catalysis and Research Innovation, University of Ottawa, Ottawa, ON, Canada

**Keywords:** COVID-19, SARS-CoV-2, Protein-Protein Interaction Network, Motif Discovery, Gene Ontology, Enrichment Analysis, Clustering, Statistics, Graph Theory

## Abstract

While the COVID-19 pandemic is causing important loss of life, knowledge of the effects of the causative SARS-CoV-2 virus on human cells is currently limited. Investigating protein-protein interactions (PPIs) between viral and host proteins can provide a better understanding of the mechanisms exploited by the virus and enable the identification of potential drug targets. We therefore performed an in-depth computational analysis of the interactome of SARS-CoV-2 and human proteins in infected HEK293 cells published by Gordon et al. to reveal processes that are potentially affected by the virus and putative protein binding sites. Specifically, we performed a set of network-based functional and sequence motif enrichment analyses on SARS-CoV-2-interacting human proteins and on a PPI network generated by supplementing viral-host PPIs with known interactions. Using a novel implementation of our GoNet algorithm, we identified 329 Gene Ontology terms for which the SARS-CoV-2-interacting human proteins are significantly clustered in the network. Furthermore, we present a novel protein sequence motif discovery approach, LESMoN-Pro, that identified 9 amino acid motifs for which the associated proteins are clustered in the network. Together, these results provide insights into the processes and sequence motifs that are putatively implicated in SARS-CoV-2 infection and could lead to potential therapeutic targets.
