## Supplementary File S3 for "Computational identification of human biological processes and protein sequence motifs putatively targeted by SARS-CoV-2 proteins using protein-protein interaction networks": table-mcl2_cluster9-Parent-Child-Union-Benjamini-Hochberg.txt

ID	Pop.total	Pop.term	Study.total	Study.term	Pop.family	Study.family	nparents	is.trivial	p	p.adjusted	p.min	name
GO:0031970	332	7	6	5	168	5	2	false	1.999580567980399E-8	2.639446349734127E-6	1.5144895614483472E-12	organelle envelope lumen
GO:1990351	332	9	6	4	143	4	1	false	7.544148988559869E-6	4.979138332449513E-4	1.8763090444402837E-14	transporter complex
GO:0006839	332	14	6	4	140	4	1	false	6.529844356821803E-5	0.00249051233396583	1.5361894079185723E-19	mitochondrial transport
GO:0005758	332	7	6	5	34	5	2	false	7.547007072623728E-5	0.00249051233396583	1.8588687370994322E-7	mitochondrial intermembrane space
GO:0031975	332	55	6	5	320	5	1	false	1.283783272082259E-4	0.003072542641665803	2.891426569991788E-63	envelope
GO:0072321	332	4	6	3	89	4	1	false	1.396610291666274E-4	0.003072542641665803	4.0956313538600404E-7	chaperone-mediated protein transport
GO:0031967	332	55	6	5	301	5	3	false	1.7469247048308955E-4	0.003294200871966832	1.1684485053198144E-61	organelle envelope
GO:0005739	332	62	6	5	305	5	2	false	3.0406279975397465E-4	0.004414715719063526	2.3211928702357086E-66	mitochondrion
GO:0098798	332	18	6	4	181	5	2	false	3.313521700172961E-4	0.004414715719063526	3.5291958206924503E-25	mitochondrial protein complex
GO:0042719	332	4	6	4	26	5	3	false	3.3444816053511563E-4	0.004414715719063526	6.688963210702295E-5	mitochondrial intermembrane space protein transporter complex
GO:0007005	332	26	6	4	147	4	1	false	8.006666688089122E-4	0.009608000025706947	1.889922851802546E-29	mitochondrion organization
GO:0051205	332	2	6	2	116	4	3	false	8.995502248875703E-4	0.009895052473763273	1.499250374812618E-4	protein insertion into membrane
GO:0070585	332	12	6	4	54	4	1	false	0.001565212442016	0.01589292633431631	2.915393342640733E-12	protein localization to mitochondrion
GO:0045039	332	2	6	2	70	4	6	false	0.002484472049689434	0.023425022182786092	4.140786749482392E-4	protein insertion into mitochondrial inner membrane
GO:0051087	332	7	6	2	257	4	1	false	0.003730706949281971	0.032830221153681345	7.390754343919458E-14	chaperone binding
GO:0006626	332	12	6	4	41	4	4	false	0.004887923373160937	0.04032536782857773	1.266038344665403E-10	protein targeting to mitochondrion
GO:0140318	332	3	6	2	29	2	1	false	0.007389162561576371	0.057374674007534175	2.7367268746579103E-4	protein transporter activity
GO:0007006	332	4	6	2	116	5	3	false	0.008681965491404719	0.06366774693696793	1.396600255996914E-7	mitochondrial membrane organization
GO:0005740	332	34	6	5	83	5	2	false	0.009583667592051627	0.066581269586885	4.551607307471931E-24	mitochondrial envelope
GO:0072594	332	32	6	4	97	4	2	false	0.010378545618267912	0.06849840108056822	2.256106603235784E-26	establishment of protein localization to organelle
GO:0019866	332	32	6	4	131	5	2	false	0.012639053866507838	0.0794454814466207	2.8987512571365007E-31	organelle inner membrane
GO:0072655	332	12	6	4	32	4	2	false	0.013765294771968913	0.08259176863181349	4.428838398950101E-9	establishment of protein localization to mitochondrion
GO:0043167	332	127	6	5	289	5	1	false	0.015668519242549687	0.0874058605129344	1.781196708628032E-85	ion binding
GO:0031974	332	141	6	5	320	5	1	false	0.0159531877351089	0.0874058605129344	1.0011315472221832E-94	membrane-enclosed lumen
GO:0031966	332	33	6	4	126	5	2	false	0.01655414024866182	0.0874058605129344	4.234354772294679E-31	mitochondrial membrane
GO:0090151	332	2	6	2	26	4	3	false	0.01846153846153836	0.09372781065088705	0.003076923076923083	establishment of protein localization to mitochondrial membrane
GO:0043233	332	141	6	5	301	5	2	false	0.021708506709286098	0.1039208641357568	9.71439598844852E-90	organelle lumen
GO:0046907	332	87	6	4	313	5	3	false	0.022273949088178847	0.1039208641357568	9.117939046064518E-80	intracellular transport
GO:0006605	332	27	6	4	67	4	1	false	0.022896879240162826	0.1039208641357568	2.4360088788676776E-19	protein targeting
GO:0070013	332	141	6	5	296	5	2	false	0.023618378212672	0.1039208641357568	2.358028283743369E-88	intracellular organelle lumen
GO:0046983	332	20	6	2	257	4	1	false	0.031474914753723354	0.13402221766101557	3.288357739507666E-30	protein dimerization activity
GO:0048018	332	5	6	1	101	1	3	false	0.04950495049504884	0.20420792079207647	1.262486863035075E-8	receptor ligand activity
GO:0003008	332	33	6	3	121	4	1	false	0.061332884463494705	0.2426470588235304	1.9898014515630942E-30	system process
GO:0061008	332	5	6	1	80	1	1	false	0.06250000000000025	0.2426470588235304	4.159731008498279E-8	hepaticobiliary system development
GO:0051204	332	2	6	2	14	4	4	false	0.06593406593406603	0.2486656200941919	0.010989010989010973	protein insertion into mitochondrial membrane
GO:0005215	332	29	6	2	317	5	1	false	0.06800907067343907	0.24936659246927662	9.761290907057908E-42	transporter activity
GO:0032501	332	121	6	4	317	5	1	false	0.07212259233795887	0.2573022213137992	6.307892396524805E-91	multicellular organismal process
GO:0046914	332	21	6	3	71	4	1	false	0.0746010590396601	0.2591405208746088	1.8270708961531386E-18	transition metal ion binding
GO:0031090	332	125	6	4	312	5	2	false	0.08579751032846375	0.28726391732323386	1.2842637636445822E-90	organelle membrane
GO:0098796	332	37	6	2	278	4	2	false	0.08704967191613147	0.28726391732323386	6.284819496263092E-47	membrane protein complex
GO:0090150	332	14	6	2	95	4	2	false	0.10218954027663855	0.32234432234431587	4.892396832531497E-17	establishment of protein localization to membrane
GO:0050660	332	8	6	1	78	1	3	false	0.1025641025641005	0.32234432234431587	4.2649595337023847E-11	flavin adenine dinucleotide binding
GO:0016667	332	4	6	1	34	1	1	false	0.11764705882352884	0.35117056856187345	2.1562877350353505E-5	oxidoreductase activity, acting on a sulfur group of donors
GO:0042802	332	41	6	2	257	4	1	false	0.12077435105599206	0.35117056856187345	1.520502992779233E-48	identical protein binding
GO:0032991	332	143	6	4	323	5	1	false	0.12220331578517367	0.35117056856187345	1.0960354658490998E-95	protein-containing complex
GO:0050954	332	7	6	3	13	3	1	false	0.12237762237762255	0.35117056856187345	5.827505827505821E-4	sensory perception of mechanical stimulus
GO:0098800	332	9	6	2	54	4	3	false	0.12504624491305996	0.3511937091175301	1.880428706003304E-10	inner mitochondrial membrane protein complex
GO:0045184	332	91	6	4	151	4	2	false	0.1284222842336555	0.35316128164255267	1.304012256873343E-43	establishment of protein localization
GO:0006886	332	67	6	4	109	4	3	false	0.13777555605527073	0.36413793103448716	3.5489693428246305E-31	intracellular protein transport
GO:0048732	332	8	6	1	58	1	1	false	0.13793103448276028	0.36413793103448716	5.217035699399583E-10	gland development
GO:0055114	332	40	6	1	241	1	1	false	0.16597510373445748	0.4295826214303606	1.3193013820658839E-46	oxidation-reduction process
GO:0042803	332	18	6	2	43	2	2	false	0.16943521594684308	0.43010477894198623	1.6437661327614276E-12	protein homodimerization activity
GO:0033365	332	54	6	4	82	4	1	false	0.1808119790058621	0.44430395307588705	1.48058126695794E-22	protein localization to organelle
GO:0005743	332	26	6	4	39	4	2	false	0.18176070807649924	0.44430395307588705	1.2311593462993105E-10	mitochondrial inner membrane
GO:0016491	332	34	6	1	178	1	2	false	0.19101123595506592	0.445060910321605	2.628056456411215E-37	oxidoreductase activity
GO:0051179	332	160	6	4	317	5	1	false	0.19148404163670038	0.445060910321605	8.483385345403164E-95	localization
GO:0070727	332	84	6	4	126	4	2	false	0.1927741935483783	0.445060910321605	1.9629795921281835E-34	cellular macromolecule localization
GO:0051641	332	107	6	4	160	4	1	false	0.19626300088689083	0.445060910321605	1.1120971490625808E-43	cellular localization
GO:0071705	332	94	6	4	140	4	1	false	0.19892874021950524	0.445060910321605	4.444629003458063E-38	nitrogen compound transport
GO:0007600	332	13	6	3	21	3	1	false	0.21503759398496214	0.4704205274411975	4.914246400314525E-6	sensory perception
GO:0030545	332	5	6	1	23	1	1	false	0.2173913043478261	0.4704205274411975	2.971856518767258E-5	receptor regulator activity
GO:0042721	332	1	6	1	9	2	1	false	0.2222222222222221	0.4731182795698922	0.11111111111111104	TIM22 mitochondrial import inner membrane insertion complex
GO:0050877	332	21	6	3	33	3	1	false	0.24376832844574686	0.5064723086653156	2.8183517084227716E-9	nervous system process
GO:0071702	332	99	6	4	140	4	1	false	0.24556233147409237	0.5064723086653156	2.3191166339177585E-36	organic substance transport
GO:0022610	332	18	6	1	317	5	1	false	0.2548791011071489	0.5176006360945177	1.0019676883026838E-29	biological adhesion
GO:0048037	332	17	6	1	289	5	1	false	0.2631044859391829	0.5262089718783658	8.398145712527633E-28	cofactor binding
GO:0033036	332	116	6	4	160	4	1	false	0.27231105834102176	0.5364934283733562	1.9131141213004037E-40	macromolecule localization
GO:0043169	332	73	6	4	127	5	1	false	0.29026880687906337	0.5562674907614865	3.4252055470801852E-37	cation binding
GO:0072657	332	22	6	2	82	4	1	false	0.2907761883525952	0.5562674907614865	1.967500484886262E-20	protein localization to membrane
GO:0034613	332	82	6	4	110	4	2	false	0.3029627493316208	0.5713011844539135	9.125355053770069E-27	cellular protein localization
GO:0098772	332	23	6	1	317	5	2	false	0.3155245044618481	0.5866089378727317	1.7508522392903128E-35	molecular function regulator
GO:0005102	332	25	6	1	257	4	1	false	0.3376061410653612	0.6189445919531622	2.9255001888459096E-35	signaling receptor binding
GO:0031589	332	6	6	1	17	1	1	false	0.35294117647058865	0.6381950040290096	8.080155138978646E-5	cell-substrate adhesion
GO:0016043	332	186	6	4	302	5	2	false	0.363351042878442	0.6472764803253881	9.351822633513702E-87	cellular component organization
GO:0071840	332	196	6	4	317	5	1	false	0.36777072745760686	0.6472764803253881	6.307892396524805E-91	cellular component organization or biogenesis
GO:0006996	332	147	6	4	186	4	1	false	0.3867649407391815	0.6717496339154205	4.594775237629756E-41	organelle organization
GO:0061024	332	62	6	2	186	4	1	false	0.4074030552291651	0.6984052375357116	6.181405663292854E-51	membrane organization
GO:0005576	332	87	6	2	320	5	1	false	0.41354097367616177	0.6998385708365814	9.649887824327865E-81	extracellular region
GO:1901265	332	64	6	1	148	1	2	false	0.43243243243242285	0.7225453301402508	1.645072286270353E-43	nucleoside phosphate binding
GO:0005737	332	276	6	5	323	5	2	false	0.453126855165647	0.7476593110233176	1.020639794972702E-57	cytoplasm
GO:0016670	332	2	6	1	4	1	1	false	0.5000000000000001	0.814814814814815	0.16666666666666674	oxidoreductase activity, acting on a sulfur group of donors, oxygen as acceptor
GO:0005744	332	3	6	1	9	2	1	false	0.5833333333333328	0.9204177502710937	0.011904761904761887	TIM23 mitochondrial import inner membrane translocase complex
GO:0050662	332	10	6	1	17	1	1	false	0.5882352941176482	0.9204177502710937	5.141916906622793E-5	coenzyme binding
GO:0016020	332	234	6	4	320	5	1	false	0.5930639865468796	0.9204177502710937	2.5954870699920162E-80	membrane
GO:0008083	332	3	6	1	5	1	1	false	0.5999999999999999	0.9204177502710937	0.10000000000000002	growth factor activity
GO:0008270	332	18	6	3	21	3	1	false	0.6135338345864638	0.9204177502710937	7.518796992481195E-4	zinc ion binding
GO:0051234	332	142	6	4	160	4	1	false	0.6174139625379839	0.9204177502710937	3.660178160186764E-24	establishment of localization
GO:0048513	332	58	6	1	93	1	2	false	0.6236559139784782	0.9204177502710937	2.099695306684583E-26	animal organ development
GO:0001889	332	5	6	1	8	1	2	false	0.6249999999999999	0.9204177502710937	0.01785714285714285	liver development
GO:0005488	332	289	6	5	317	5	1	false	0.6278447053038606	0.9204177502710937	9.727631283239548E-41	binding
GO:0043231	332	275	6	5	301	5	2	false	0.6345304187474965	0.9204177502710937	4.4222740532663693E-38	intracellular membrane-bounded organelle
GO:0015833	332	91	6	4	99	4	2	false	0.7099901816396464	0.9992851234556135	5.841092059361547E-12	peptide transport
GO:0065009	332	73	6	1	318	5	2	false	0.7311061148361853	0.9992851234556135	7.431659902502291E-74	regulation of molecular function
GO:0043226	332	301	6	5	320	5	1	false	0.7348818575477933	0.9992851234556135	5.295747701953036E-31	organelle
GO:0036094	332	68	6	1	289	5	1	false	0.7413025329943579	0.9992851234556135	6.018445741359042E-68	small molecule binding
GO:0008104	332	108	6	4	116	4	1	false	0.7484513448911599	0.9992851234556135	1.5740597524929278E-12	protein localization
GO:0015036	332	3	6	1	4	1	1	false	0.7500000000000001	0.9992851234556135	0.25000000000000006	disulfide oxidoreductase activity
GO:0005615	332	77	6	1	320	5	2	false	0.7500036323339827	0.9992851234556135	3.955364899049155E-76	extracellular space
GO:0009987	332	301	6	5	317	5	1	false	0.7705498988778416	0.9992851234556135	2.956787001756026E-27	cellular process
GO:0043229	332	296	6	5	311	5	2	false	0.7797257467720722	0.9992851234556135	7.482623334090945E-26	intracellular organelle
GO:0005622	332	309	6	5	323	5	1	false	0.8001377293400946	0.9992851234556135	8.623222322410371E-25	intracellular
GO:0043227	332	288	6	5	301	5	1	false	0.8007039402104146	0.9992851234556135	4.8646131053025507E-23	membrane-bounded organelle
GO:0003674	332	317	6	5	330	5	1	false	0.8169243664469401	0.9992851234556135	1.4373803489818437E-23	molecular_function
GO:0008150	332	317	6	5	330	5	1	false	0.8169243664469401	0.9992851234556135	1.4373803489818437E-23	biological_process
GO:0007160	332	5	6	1	6	1	1	false	0.8333333333333331	0.9992851234556135	0.1666666666666666	cell-matrix adhesion
GO:0015031	332	89	6	4	93	4	2	false	0.836249180148201	0.9992851234556135	3.424968361854713E-7	protein transport
GO:0023052	332	101	6	1	317	5	1	false	0.8552926586297472	0.9992851234556135	1.4489134860478456E-85	signaling
GO:0007165	332	96	6	1	301	5	5	false	0.8557566363607968	0.9992851234556135	2.9262891974796794E-81	signal transduction
GO:0032502	332	102	6	1	317	5	1	false	0.8586423656059017	0.9992851234556135	6.842091461893019E-86	developmental process
GO:0048731	332	80	6	1	93	1	2	false	0.8602150537634249	0.9992851234556135	3.852654648545616E-16	system development
GO:0042886	332	91	6	4	94	4	1	false	0.8764286353734771	0.9992851234556135	7.460236937125096E-6	amide transport
GO:0007154	332	103	6	1	301	5	1	false	0.878970238620417	0.9992851234556135	2.130092452564777E-83	cell communication
GO:0046872	332	71	6	4	73	4	1	false	0.8926940639269548	0.9992851234556135	3.805175038051768E-4	metal ion binding
GO:0005575	332	323	6	5	330	5	1	false	0.897749255296524	0.9992851234556135	1.2608201210965122E-14	cellular_component
GO:0005515	332	257	6	4	289	5	1	false	0.9038865352390963	0.9992851234556135	2.789102920783782E-43	protein binding
GO:0048856	332	93	6	1	102	1	1	false	0.9117647058823641	0.9992851234556135	4.366020704126291E-13	anatomical structure development
GO:0005829	332	126	6	1	320	5	2	false	0.9197706802995856	0.9992851234556135	1.490023087055551E-92	cytosol
GO:0051716	332	129	6	1	303	5	2	false	0.9390799403376007	0.9992851234556135	3.79168802137108E-89	cellular response to stimulus
GO:0000166	332	64	6	1	68	1	2	false	0.9411764705882397	0.9992851234556135	1.2279204553129064E-6	nucleotide binding
GO:0006810	332	140	6	4	142	4	1	false	0.944261312556201	0.9992851234556135	9.989012086704952E-5	transport
GO:0007155	332	17	6	1	18	1	1	false	0.9444444444444464	0.9992851234556135	0.05555555555555571	cell adhesion
GO:0110165	332	320	6	5	323	5	1	false	0.9541354641474554	0.9992851234556135	1.797164469842868E-7	cellular anatomical entity
GO:0050896	332	159	6	1	317	5	1	false	0.9702146387020084	0.9992851234556135	8.377343028585279E-95	response to stimulus
GO:1901363	332	146	6	1	289	5	1	false	0.9713843767011308	0.9992851234556135	2.1774838635715286E-86	heterocyclic compound binding
GO:0097159	332	148	6	1	289	5	1	false	0.9733572848375731	0.9992851234556135	2.332972468032242E-86	organic cyclic compound binding
GO:0003824	332	176	6	1	317	5	1	false	0.9832725123501317	0.9992851234556135	5.762522426740682E-94	catalytic activity
GO:0043168	332	71	6	1	127	5	1	false	0.9849750645842292	0.9992851234556135	2.0071600237836754E-37	anion binding
GO:0050794	332	181	6	1	303	5	2	false	0.9899319142530574	0.9992851234556135	4.259610972159962E-88	regulation of cellular process
GO:0050789	332	194	6	1	317	5	2	false	0.99163920383278	0.9992851234556135	2.4766152093736326E-91	regulation of biological process
GO:0007275	332	88	6	1	123	4	2	false	0.9942326099863141	0.9992851234556135	1.5779446403838658E-31	multicellular organism development
GO:0065007	332	213	6	1	317	5	1	false	0.9964415470714874	0.9992851234556135	1.5929685663942652E-86	biological regulation
GO:0008152	332	241	6	1	317	5	1	false	0.9992851234556136	0.9992851234556135	2.8355804392380033E-75	metabolic process
GO:0000000	332	330	6	5	0	0	0	true	1.0	1.0	1.0	Gene Ontology
GO:0016971	332	2	6	1	2	1	1	true	1.0	1.0	1.0	flavin-linked sulfhydryl oxidase activity
GO:0016972	332	2	6	1	2	1	1	true	1.0	1.0	1.0	thiol oxidase activity
GO:0007007	332	4	6	2	4	2	1	true	1.0	1.0	1.0	inner mitochondrial membrane organization
GO:0007605	332	7	6	3	7	3	1	true	1.0	1.0	1.0	sensory perception of sound
GO:0030546	332	5	6	1	5	1	1	true	1.0	1.0	1.0	signaling receptor activator activity
GO:0015035	332	3	6	1	3	1	1	true	1.0	1.0	1.0	protein disulfide oxidoreductase activity
