## Supplementary File S3 for "Computational identification of human biological processes and protein sequence motifs putatively targeted by SARS-CoV-2 proteins using protein-protein interaction networks": table-mcl2_cluster11-Parent-Child-Union-Benjamini-Hochberg.txt

ID	Pop.total	Pop.term	Study.total	Study.term	Pop.family	Study.family	nparents	is.trivial	p	p.adjusted	p.min	name
GO:0033202	332	4	5	4	309	5	2	false	1.3421845897282007E-8	1.6374651994684048E-6	2.6843691794559745E-9	DNA helicase complex
GO:0042575	332	4	5	4	309	5	2	false	1.3421845897282007E-8	1.6374651994684048E-6	2.6843691794559745E-9	DNA polymerase complex
GO:0000808	332	4	5	4	148	4	2	false	5.210883137868527E-8	2.333100298259153E-6	5.210883137868527E-8	origin recognition complex
GO:0005657	332	5	5	4	320	5	2	false	5.815985739755036E-8	2.333100298259153E-6	3.690346281570457E-11	replication fork
GO:0042555	332	4	5	4	143	4	2	false	5.987419832190357E-8	2.333100298259153E-6	5.987419832190357E-8	MCM complex
GO:0097373	332	4	5	4	143	4	1	false	5.987419832190357E-8	2.333100298259153E-6	5.987419832190357E-8	MCM core complex
GO:0030880	332	5	5	4	309	5	2	false	6.693320527792652E-8	2.333100298259153E-6	4.4006052122239595E-11	RNA polymerase complex
GO:0032993	332	5	5	4	143	4	1	false	2.993709916095176E-7	9.130815244090287E-6	2.153748141075801E-9	protein-DNA complex
GO:0005656	332	4	5	4	75	4	4	false	8.227405487679473E-7	2.0074869389937914E-5	8.227405487679473E-7	nuclear pre-replicative complex
GO:0031261	332	4	5	4	75	4	3	false	8.227405487679473E-7	2.0074869389937914E-5	8.227405487679473E-7	DNA replication preinitiation complex
GO:0033260	332	5	5	4	140	5	2	false	1.6212371397762915E-6	3.296515517545126E-5	2.398279792568478E-9	nuclear DNA replication
GO:0055029	332	5	5	4	140	5	2	false	1.6212371397762915E-6	3.296515517545126E-5	2.398279792568478E-9	nuclear DNA-directed RNA polymerase complex
GO:0006259	332	16	5	5	197	5	2	false	1.8592934011083823E-6	3.489750691311118E-5	7.602023639007582E-24	DNA metabolic process
GO:0006260	332	6	5	4	105	4	2	false	3.1379243258167495E-6	5.4689538249949065E-5	6.21371153627075E-10	DNA replication
GO:0044786	332	5	5	4	49	4	2	false	2.3598708678660975E-5	3.8387232783955184E-4	5.244157484146837E-7	cell cycle DNA replication
GO:0032201	332	5	5	4	48	4	3	false	2.569637167231951E-5	3.9186966800287257E-4	5.840084470981653E-7	telomere maintenance via semi-conservative replication
GO:0071897	332	8	5	4	118	5	3	false	4.432926152262749E-5	6.362552830306533E-4	1.367012634534948E-12	DNA biosynthetic process
GO:1904949	332	5	5	4	40	4	1	false	5.471058102637085E-5	7.416323205796937E-4	1.5197383618436416E-6	ATPase complex
GO:0016779	332	3	5	3	36	3	1	false	1.4005602240896333E-4	0.0017986141825151083	1.4005602240896333E-4	nucleotidyltransferase activity
GO:0000228	332	11	5	4	86	4	2	false	1.5539978950392734E-4	0.0018958774319479134	4.087578375605271E-14	nuclear chromosome
GO:0006269	332	3	5	3	67	5	3	false	2.0874647740319342E-4	0.0024254352612561522	2.0874647740319542E-5	DNA replication, synthesis of RNA primer
GO:0051276	332	21	5	4	147	4	1	false	3.205344490181481E-4	0.003555018434564915	7.016752313208054E-26	chromosome organization
GO:0019103	332	2	5	2	64	2	1	false	4.960317460317393E-4	0.00524244143075686	4.960317460317393E-4	pyrimidine nucleotide binding
GO:0060249	332	8	5	4	44	4	1	false	5.156499767957568E-4	0.00524244143075686	5.6423019673460945E-9	anatomical structure homeostasis
GO:0051540	332	3	5	2	289	5	1	false	7.158530557130238E-4	0.006986725823759112	2.511765107764736E-7	metal cluster binding
GO:0032200	332	5	5	4	21	4	1	false	8.354218880534658E-4	0.007840113103270986	4.914246400314522E-5	telomere organization
GO:0005694	332	23	5	4	111	4	1	false	0.0014785427629463999	0.013361645709589687	2.7199259387015134E-24	chromosome
GO:0043596	332	4	5	4	12	4	3	false	0.0020202020202020167	0.017604617604617574	0.0020202020202020167	nuclear replication fork
GO:0022402	332	48	5	4	301	5	2	false	0.0025580995145535372	0.021523320053484934	6.971406831042325E-57	cell cycle process
GO:0006270	332	4	5	4	16	5	2	false	0.0027472527472527427	0.021746880570409965	5.494505494505489E-4	DNA replication initiation
GO:0007049	332	50	5	4	301	5	1	false	0.0030091984136814526	0.021746880570409965	2.678955194185734E-58	cell cycle
GO:0000811	332	4	5	4	11	4	2	false	0.003030303030303028	0.021746880570409965	0.003030303030303028	GINS complex
GO:0071162	332	4	5	4	11	4	3	false	0.003030303030303028	0.021746880570409965	0.003030303030303028	CMG complex
GO:0008622	332	4	5	4	11	4	2	false	0.003030303030303028	0.021746880570409965	0.003030303030303028	epsilon DNA polymerase complex
GO:1902494	332	40	5	4	143	4	1	false	0.005471902984638728	0.0381469808071957	2.0963027783117526E-36	catalytic complex
GO:0140097	332	6	5	2	176	4	1	false	0.005666189501151151	0.038404173285580025	2.6403522570415073E-11	catalytic activity, acting on DNA
GO:0048285	332	43	5	4	147	4	1	false	0.0066093828493448675	0.04266480153873056	3.602369583802117E-38	organelle fission
GO:0003697	332	2	5	2	43	4	1	false	0.006644518272425252	0.04266480153873056	0.001107419712070876	single-stranded DNA binding
GO:0000723	332	5	5	4	18	5	3	false	0.007703081232493007	0.04819363642893061	1.1671335200746984E-4	telomere maintenance
GO:0019692	332	1	5	1	88	1	3	false	0.011363636363636036	0.06754290739134763	0.011363636363636036	deoxyribose phosphate metabolic process
GO:0061695	332	7	5	4	18	4	1	false	0.011437908496732109	0.06754290739134763	3.1422825540472664E-5	transferase complex, transferring phosphorus-containing groups
GO:0005654	332	75	5	4	320	5	2	false	0.011626238157527051	0.06754290739134763	4.0405282581189467E-75	nucleoplasm
GO:0018130	332	72	5	5	165	5	2	false	0.014594546391644923	0.08093339362639457	1.3059643179360761E-48	heterocycle biosynthetic process
GO:0019438	332	72	5	5	165	5	2	false	0.014594546391644923	0.08093339362639457	1.3059643179360761E-48	aromatic compound biosynthetic process
GO:0044843	332	12	5	4	30	4	1	false	0.018062397372742265	0.09793833242109139	1.1561599188838122E-8	cell cycle G1/S phase transition
GO:1901362	332	76	5	5	166	5	2	false	0.0186906081560592	0.09914148674083575	3.1112899805453504E-49	organic cyclic compound biosynthetic process
GO:0090304	332	98	5	5	212	5	2	false	0.01995598964212246	0.1016666666666659	5.065350127896407E-63	nucleic acid metabolic process
GO:0009262	332	1	5	1	50	1	2	false	0.01999999999999985	0.1016666666666659	0.01999999999999985	deoxyribonucleotide metabolic process
GO:0051536	332	3	5	2	17	2	2	false	0.02205882352941181	0.10984393757503023	0.001470588235294117	iron-sulfur cluster binding
GO:0047429	332	1	5	1	38	1	1	false	0.026315789473684306	0.1284210526315794	0.026315789473684306	nucleoside-triphosphate diphosphatase activity
GO:0065008	332	88	5	4	213	4	1	false	0.027970619628226938	0.12985002418964708	3.463367658727237E-62	regulation of biological quality
GO:0032552	332	1	5	1	71	2	2	false	0.02816901408450732	0.12985002418964708	0.014084507042253632	deoxyribonucleotide binding
GO:0000082	332	12	5	4	27	4	2	false	0.028205128205128258	0.12985002418964708	5.752462341505269E-8	G1/S transition of mitotic cell cycle
GO:0048037	332	17	5	2	289	5	1	false	0.029387625136321593	0.13278852839374944	8.398145712527633E-28	cofactor binding
GO:0006139	332	114	5	5	227	5	5	false	0.0305525374844472	0.13393150235255513	8.784044856095733E-68	nucleobase-containing compound metabolic process
GO:1901363	332	146	5	5	289	5	1	false	0.03179249499391861	0.13393150235255513	2.1774838635715286E-86	heterocyclic compound binding
GO:0006725	332	118	5	5	233	5	1	false	0.03192341515335417	0.13393150235255513	1.414382531872105E-69	cellular aromatic compound metabolic process
GO:0046483	332	118	5	5	233	5	1	false	0.03192341515335417	0.13393150235255513	1.414382531872105E-69	heterocycle metabolic process
GO:0005634	332	140	5	5	275	5	1	false	0.03299873558175651	0.13393150235255513	3.585439627802201E-82	nucleus
GO:0072529	332	1	5	1	60	2	5	false	0.03333333333333373	0.13393150235255513	0.016666666666666833	pyrimidine-containing compound catabolic process
GO:1990234	332	18	5	4	40	4	1	false	0.03348287558813878	0.13393150235255513	8.81987732365593E-12	transferase complex
GO:0097159	332	148	5	5	289	5	1	false	0.03406271649205658	0.13405327135583558	2.332972468032242E-86	organic cyclic compound binding
GO:0003688	332	1	5	1	26	1	1	false	0.03846153846153841	0.1477914164869607	0.03846153846153841	DNA replication origin binding
GO:0003677	332	43	5	4	95	4	1	false	0.03876496170149789	0.1477914164869607	4.71732334845822E-28	DNA binding
GO:1901360	332	124	5	5	231	5	1	false	0.04290592222617281	0.161062231125941	1.0307323807494193E-68	organic cyclic compound metabolic process
GO:0072527	332	2	5	1	222	5	4	false	0.04463739757857386	0.16502310619957608	4.0764746647095196E-5	pyrimidine-containing compound metabolic process
GO:0006220	332	1	5	1	22	1	2	false	0.04545454545454528	0.16553595658073209	0.04545454545454528	pyrimidine nucleotide metabolic process
GO:0034654	332	72	5	5	131	5	5	false	0.04701417718529873	0.16869792990018956	1.0024322449416023E-38	nucleobase-containing compound biosynthetic process
GO:0009058	332	133	5	5	241	5	1	false	0.049462770932886375	0.17491182764672863	2.0095681436308257E-71	biosynthetic process
GO:0003899	332	1	5	1	59	3	2	false	0.050847457627118196	0.17723970944309772	0.01694915254237277	DNA-directed 5'-3' RNA polymerase activity
GO:0044249	332	131	5	5	233	5	2	false	0.054299876859011616	0.18660802751547653	8.407194884874783E-69	cellular biosynthetic process
GO:0044271	332	95	5	5	168	5	2	false	0.055169874233858864	0.1869645737925217	1.8279814708349726E-49	cellular nitrogen compound biosynthetic process
GO:1901576	332	131	5	5	231	5	2	false	0.05671292494571885	0.18939283299526613	4.411369896105297E-68	organic substance biosynthetic process
GO:0034641	332	135	5	5	237	5	2	false	0.05805444064703458	0.18939283299526613	8.681028562847372E-70	cellular nitrogen compound metabolic process
GO:0042592	332	44	5	4	88	4	1	false	0.05821501014198754	0.18939283299526613	3.809740727933852E-26	homeostatic process
GO:0031668	332	4	5	1	134	2	4	false	0.05902816743350707	0.18951148491810163	7.787706497852267E-8	cellular response to extracellular stimulus
GO:0043228	332	111	5	4	301	5	1	false	0.06357834997570397	0.20146905706586712	1.8525115236992402E-85	non-membrane-bounded organelle
GO:0030894	332	4	5	4	6	4	4	false	0.06666666666666664	0.20854700854700844	0.06666666666666664	replisome
GO:0043232	332	111	5	4	296	5	2	false	0.06753580570959149	0.2085916024448142	1.885231836043961E-84	intracellular non-membrane-bounded organelle
GO:0046434	332	3	5	1	86	2	2	false	0.0689466484268137	0.21028727770178177	9.771350400625678E-6	organophosphate catabolic process
GO:0042262	332	1	5	1	62	5	3	false	0.08064516129032244	0.24293110314615649	0.016129032258064672	DNA protection
GO:0071496	332	4	5	1	48	1	1	false	0.08333333333333288	0.2449799196787145	5.139274334463906E-6	cellular response to external stimulus
GO:1902292	332	1	5	1	48	4	3	false	0.08333333333333322	0.2449799196787145	0.020833333333333228	cell cycle DNA replication initiation
GO:0016363	332	6	5	1	320	5	2	false	0.09084792076241499	0.2561363686302495	7.029231012515802E-13	nuclear matrix
GO:0034061	332	2	5	2	12	4	3	false	0.0909090909090909	0.2561363686302495	0.01515151515151513	DNA polymerase activity
GO:1902969	332	1	5	1	43	4	2	false	0.09302325581395322	0.2561363686302495	0.02325581395348822	mitotic DNA replication
GO:0000083	332	2	5	1	83	4	3	false	0.09462239200705055	0.2561363686302495	2.9385836027034354E-4	regulation of transcription involved in G1/S transition of mitotic cell cycle
GO:0009166	332	2	5	1	21	1	2	false	0.09523809523809529	0.2561363686302495	0.004761904761904775	nucleotide catabolic process
GO:1902975	332	1	5	1	42	4	3	false	0.09523809523809613	0.2561363686302495	0.023809523809523944	mitotic DNA replication initiation
GO:0044270	332	19	5	2	171	5	2	false	0.0956285430233431	0.2561363686302495	1.2853768153083995E-25	cellular nitrogen compound catabolic process
GO:1901136	332	5	5	1	102	2	2	false	0.0960978450786241	0.2561363686302495	1.200600252101989E-8	carbohydrate derivative catabolic process
GO:0016772	332	36	5	3	77	3	1	false	0.09760765550239056	0.2561363686302495	8.571326378648767E-23	transferase activity, transferring phosphorus-containing groups
GO:0046700	332	18	5	2	160	5	2	false	0.09762574705989019	0.2561363686302495	3.660178160186712E-24	heterocycle catabolic process
GO:0043169	332	73	5	4	127	4	1	false	0.10531877063753788	0.2705185998593001	3.4252055470801852E-37	cation binding
GO:0034399	332	7	5	1	320	5	2	false	0.10532486469931765	0.2705185998593001	1.567026021898077E-14	nuclear periphery
GO:0019439	332	19	5	2	159	5	2	false	0.10886334220228708	0.27550319096711	5.5573577100028595E-25	aromatic compound catabolic process
GO:1901292	332	2	5	1	36	2	4	false	0.10952380952381012	0.27550319096711	0.0015873015873015955	nucleoside phosphate catabolic process
GO:0043167	332	127	5	4	289	5	1	false	0.11885145083982812	0.2959158571930414	1.781196708628032E-85	ion binding
GO:0031974	332	141	5	4	320	5	1	false	0.12017291782943347	0.2961837570745633	1.0011315472221832E-94	membrane-enclosed lumen
GO:0032991	332	143	5	4	323	5	1	false	0.12220331578517367	0.2981760905158238	1.0960354658490998E-95	protein-containing complex
GO:0009143	332	1	5	1	8	1	2	false	0.12499999999999997	0.3019801980198019	0.12499999999999997	nucleoside triphosphate catabolic process
GO:1901361	332	20	5	2	153	5	2	false	0.12765915231671515	0.30538071730665195	1.8034714180155982E-25	organic cyclic compound catabolic process
GO:0031981	332	85	5	4	186	5	2	false	0.13504011502541635	0.3197903014416776	3.463003682760075E-55	nuclear lumen
GO:0033554	332	52	5	2	139	2	2	false	0.13825461370033706	0.3197903014416776	1.768019460508304E-39	cellular response to stress
GO:0044770	332	30	5	4	48	4	1	false	0.1408418131359831	0.3197903014416776	1.3680195602842553E-13	cell cycle phase transition
GO:0044772	332	27	5	4	43	4	2	false	0.1422088971720302	0.3197903014416776	3.7709928928056474E-12	mitotic cell cycle phase transition
GO:0009147	332	1	5	1	7	1	1	false	0.14285714285714285	0.3197903014416776	0.14285714285714285	pyrimidine nucleoside triphosphate metabolic process
GO:0009200	332	1	5	1	7	1	1	false	0.14285714285714285	0.3197903014416776	0.14285714285714285	deoxyribonucleoside triphosphate metabolic process
GO:0046386	332	1	5	1	7	1	3	false	0.14285714285714285	0.3197903014416776	0.14285714285714285	deoxyribose phosphate catabolic process
GO:0043233	332	141	5	4	301	5	2	false	0.14847350939124843	0.3293412390133147	9.71439598844852E-90	organelle lumen
GO:0034655	332	17	5	2	117	5	5	false	0.152798739464425	0.3358819137776549	8.361583622252208E-21	nucleobase-containing compound catabolic process
GO:0070013	332	141	5	4	296	5	2	false	0.15722599218946598	0.3425280544127652	2.358028283743369E-88	intracellular organelle lumen
GO:0009059	332	106	5	4	221	5	2	false	0.1602430122456764	0.3460114600703101	6.643071002307714E-66	macromolecule biosynthetic process
GO:0034404	332	3	5	1	88	5	3	false	0.16270868265655442	0.34825367165087084	9.112779762338636E-6	nucleobase-containing small molecule biosynthetic process
GO:0009264	332	1	5	1	6	1	3	false	0.1666666666666666	0.353623188405797	0.1666666666666666	deoxyribonucleotide catabolic process
GO:0043137	332	1	5	1	27	5	2	false	0.1851851851851857	0.3895274584929768	0.037037037037037035	DNA replication, removal of RNA primer
GO:0097747	332	1	5	1	16	3	2	false	0.18750000000000017	0.3910256410256414	0.06249999999999998	RNA polymerase activity
GO:0036387	332	4	5	4	5	4	1	false	0.19999999999999998	0.40988349225070364	0.19999999999999998	pre-replicative complex
GO:0005658	332	4	5	4	5	4	3	false	0.19999999999999998	0.40988349225070364	0.19999999999999998	alpha DNA polymerase:primase complex
GO:0000785	332	14	5	1	320	5	2	false	0.2015820453691985	0.40988349225070364	9.853384680705655E-25	chromatin
GO:0009991	332	10	5	1	48	1	1	false	0.2083333333333325	0.42011019283746387	1.5288846296038503E-10	response to extracellular stimulus
GO:0034645	332	105	5	4	201	5	3	false	0.21361198773855242	0.42722397547710483	6.765050081751814E-60	cellular macromolecule biosynthetic process
GO:0003682	332	14	5	1	289	5	1	false	0.2212447666272248	0.43780983366237136	4.234178340363764E-24	chromatin binding
GO:0016740	332	77	5	3	176	4	1	false	0.22249352202513956	0.43780983366237136	6.846475780969501E-52	transferase activity
GO:0008152	332	241	5	5	317	5	1	false	0.25143203132013103	0.4907953251368958	2.8355804392380033E-75	metabolic process
GO:0003824	332	176	5	4	317	5	1	false	0.26218918708453437	0.507731441655765	5.762522426740682E-94	catalytic activity
GO:0044237	332	233	5	5	303	5	2	false	0.2662016199842731	0.5114424824894696	1.3766529258402167E-70	cellular metabolic process
GO:0006950	332	84	5	2	159	2	1	false	0.27752567470742456	0.5253777960345041	2.790354863763475E-47	response to stress
GO:0097367	332	60	5	2	289	5	1	false	0.277761211837914	0.5253777960345041	1.3495665134156008E-63	carbohydrate derivative binding
GO:0044260	332	185	5	5	238	5	2	false	0.28033000081056236	0.5261578476752093	2.4850019142082423E-54	cellular macromolecule metabolic process
GO:0140098	332	14	5	1	176	4	1	false	0.28433145487164435	0.529594465562452	5.4169255073717855E-21	catalytic activity, acting on RNA
GO:0000287	332	6	5	1	71	4	1	false	0.30319512985843466	0.5604516036777125	6.9823138478995105E-9	magnesium ion binding
GO:0005829	332	126	5	3	320	5	2	false	0.30554880396040474	0.5605557004987877	1.490023087055551E-92	cytosol
GO:0022616	332	1	5	1	16	5	2	false	0.31249999999999967	0.569029850746268	0.06249999999999998	DNA strand elongation
GO:0006974	332	9	5	1	52	2	1	false	0.3190045248868796	0.5765711412770268	2.7180742204957054E-10	cellular response to DNA damage stimulus
GO:0006753	332	21	5	1	63	1	3	false	0.33333333333333176	0.5893719806763289	3.6206388198451145E-17	nucleoside phosphate metabolic process
GO:0051539	332	2	5	2	3	2	1	false	0.33333333333333337	0.5893719806763289	0.33333333333333337	4 iron, 4 sulfur cluster binding
GO:0009141	332	7	5	1	21	1	1	false	0.33333333333333354	0.5893719806763289	8.599931200550419E-6	nucleoside triphosphate metabolic process
GO:0036094	332	68	5	2	289	5	1	false	0.33597009621135043	0.5897604566587734	6.018445741359042E-68	small molecule binding
GO:0005635	332	21	5	1	258	5	3	false	0.34817157090554396	0.6068133092925194	2.676570253087446E-31	nuclear envelope
GO:0016043	332	186	5	4	302	5	2	false	0.363351042878442	0.6248399487836119	9.351822633513702E-87	cellular component organization
GO:0000731	332	1	5	1	11	4	2	false	0.3636363636363643	0.6248399487836119	0.09090909090909106	DNA synthesis involved in DNA repair
GO:0071840	332	196	5	4	317	5	1	false	0.36777072745760686	0.6265406286792667	6.307892396524805E-91	cellular component organization or biogenesis
GO:0032774	332	59	5	3	137	5	3	false	0.3697616824992394	0.6265406286792667	3.132897432886904E-40	RNA biosynthetic process
GO:0001882	332	14	5	1	158	5	4	false	0.3751147615171264	0.6312275986908886	2.6108696730405572E-20	nucleoside binding
GO:0006996	332	147	5	4	186	4	1	false	0.3867649407391815	0.6463742845230157	4.594775237629756E-41	organelle organization
GO:0044283	332	14	5	1	151	5	2	false	0.3894571376059536	0.6464458610602222	5.0655436286656337E-20	small molecule biosynthetic process
GO:0000726	332	2	5	1	5	1	1	false	0.39999999999999997	0.6550335570469799	0.10000000000000002	non-recombinational repair
GO:0006302	332	2	5	1	5	1	1	false	0.39999999999999997	0.6550335570469799	0.10000000000000002	double-strand break repair
GO:0019900	332	25	5	1	62	1	1	false	0.4032258064516162	0.6559139784946291	6.784005293429779E-18	kinase binding
GO:0003676	332	95	5	4	148	5	2	false	0.4101189459344677	0.6627087603179478	1.7274591868160112E-41	nucleic acid binding
GO:0006401	332	15	5	1	116	4	3	false	0.429778589978443	0.6893223759488657	3.6326777082410397E-19	RNA catabolic process
GO:1901565	332	44	5	1	179	2	2	false	0.43223903082039533	0.6893223759488657	6.4080961353583355E-43	organonitrogen compound catabolic process
GO:1901575	332	70	5	2	236	5	2	false	0.46561554390530424	0.7377285241097028	8.57810566799085E-62	organic substance catabolic process
GO:0065007	332	213	5	4	317	5	1	false	0.4703421049637383	0.7404095071687236	1.5929685663942652E-86	biological regulation
GO:0016817	332	38	5	1	80	1	1	false	0.47500000000000014	0.7429487179487182	1.0267647787081223E-23	hydrolase activity, acting on acid anhydrides
GO:0000278	332	42	5	4	50	4	2	false	0.48601823708205727	0.7553404448918597	1.8626183030373441E-9	mitotic cell cycle
GO:0090592	332	1	5	1	8	4	2	false	0.49999999999999994	0.7598111222469502	0.12499999999999997	DNA synthesis involved in DNA replication
GO:0006244	332	1	5	1	2	1	3	false	0.5	0.7598111222469502	0.5	pyrimidine nucleotide catabolic process
GO:0044248	332	73	5	2	233	5	2	false	0.5000893770550445	0.7598111222469502	2.175386576643938E-62	cellular catabolic process
GO:0042802	332	41	5	1	257	4	1	false	0.5032491691641375	0.7598111222469502	1.520502992779233E-48	identical protein binding
GO:0019637	332	30	5	1	231	5	2	false	0.5044647614918276	0.7598111222469502	2.346119563890903E-38	organophosphate metabolic process
GO:0009605	332	48	5	1	159	2	1	false	0.5139718175304603	0.769381125628419	7.426995379600725E-42	response to external stimulus
GO:0043170	332	204	5	5	231	5	1	false	0.5340324230511686	0.7945360440517387	8.056574582401013E-36	macromolecule metabolic process
GO:0009056	332	83	5	2	241	5	1	false	0.5623027540501406	0.8315264968983898	7.458612962715257E-67	catabolic process
GO:0005730	332	27	5	1	144	4	2	false	0.5684406244040587	0.8354661321821111	7.7884394543986E-30	nucleolus
GO:0006355	332	54	5	1	94	1	4	false	0.5744680851063928	0.8354661321821111	1.7321570985770093E-27	regulation of transcription, DNA-templated
GO:1903047	332	42	5	4	48	4	2	false	0.5752389762565355	0.8354661321821111	8.148955075788353E-8	mitotic cell cycle process
GO:0055086	332	22	5	1	139	5	2	false	0.5832862263217047	0.8421410604881417	4.6405373434628346E-26	nucleobase-containing small molecule metabolic process
GO:0031975	332	55	5	1	320	5	1	false	0.6130692708540817	0.8753111173527897	2.891426569991788E-63	envelope
GO:0010468	332	90	5	1	146	1	2	false	0.6164383561643946	0.8753111173527897	8.990165667442543E-42	regulation of gene expression
GO:0006807	332	219	5	5	241	5	1	false	0.6170225909208189	0.8753111173527897	1.1902212656387908E-31	nitrogen compound metabolic process
GO:0005488	332	289	5	5	317	5	1	false	0.6278447053038606	0.885515075688682	9.727631283239548E-41	binding
GO:0043231	332	275	5	5	301	5	2	false	0.6345304187474965	0.8897025185440632	4.4222740532663693E-38	intracellular membrane-bounded organelle
GO:0031967	332	55	5	1	301	5	3	false	0.6381063145295536	0.8897025185440632	1.1684485053198144E-61	organelle envelope
GO:0044419	332	60	5	1	317	5	1	false	0.6523544916165067	0.9044005451956116	2.8140636816218703E-66	interspecies interaction between organisms
GO:0006271	332	1	5	1	6	4	3	false	0.6666666666666662	0.9190207156308844	0.1666666666666666	DNA strand elongation involved in DNA replication
GO:0019899	332	62	5	1	257	4	1	false	0.6710363639310776	0.9198475999954097	3.699868506446755E-61	enzyme binding
GO:0005739	332	62	5	1	305	5	2	false	0.6816840981912933	0.9292230165289138	2.3211928702357086E-66	mitochondrion
GO:0044238	332	224	5	5	241	5	1	false	0.6914635985754566	0.9373173225133966	2.03072183529897E-26	primary metabolic process
GO:1901135	332	49	5	1	231	5	1	false	0.6999735807597427	0.9436107939523602	2.246113118834996E-51	carbohydrate derivative metabolic process
GO:0051716	332	129	5	2	303	5	2	false	0.7079420669131529	0.9491091446527984	3.79168802137108E-89	cellular response to stimulus
GO:1901265	332	64	5	2	148	5	2	false	0.7207109937388587	0.9576054409163016	1.645072286270353E-43	nucleoside phosphate binding
GO:0044281	332	54	5	1	241	5	1	false	0.722128693149998	0.9576054409163016	3.376360827531214E-55	small molecule metabolic process
GO:0009057	332	49	5	1	213	5	2	false	0.7332350145398703	0.9640385658153848	1.9831379126623537E-49	macromolecule catabolic process
GO:0043226	332	301	5	5	320	5	1	false	0.7348818575477933	0.9640385658153848	5.295747701953036E-31	organelle
GO:0044265	332	47	5	1	200	5	3	false	0.7420598585442013	0.9682492271913642	6.579369658175999E-47	cellular macromolecule catabolic process
GO:0044403	332	45	5	1	60	1	1	false	0.7500000000000061	0.9734042553191568	1.8799081160634936E-14	symbiotic process
GO:0009987	332	301	5	5	317	5	1	false	0.7705498988778416	0.9947839964348856	2.956787001756026E-27	cellular process
GO:0043229	332	296	5	5	311	5	2	false	0.7797257467720722	1.0	7.482623334090945E-26	intracellular organelle
GO:0006793	332	63	5	1	233	5	1	false	0.7965534813143581	1.0	1.4851844070197817E-58	phosphorus metabolic process
GO:1902315	332	1	5	1	5	4	2	false	0.7999999999999997	1.0	0.19999999999999998	nuclear cell cycle DNA replication initiation
GO:0005622	332	309	5	5	323	5	1	false	0.8001377293400946	1.0	8.623222322410371E-25	intracellular
GO:0043227	332	288	5	5	301	5	1	false	0.8007039402104146	1.0	4.8646131053025507E-23	membrane-bounded organelle
GO:0006281	332	5	5	1	20	5	2	false	0.8063080495356044	1.0	6.449948400412804E-5	DNA repair
GO:0071704	332	231	5	5	241	5	1	false	0.8075780645961279	1.0	6.633945754754382E-18	organic substance metabolic process
GO:0050896	332	159	5	2	317	5	1	false	0.8164525462878394	1.0	8.377343028585279E-95	response to stimulus
GO:0003674	332	317	5	5	330	5	1	false	0.8169243664469401	1.0	1.4373803489818437E-23	molecular_function
GO:0008150	332	317	5	5	330	5	1	false	0.8169243664469401	1.0	1.4373803489818437E-23	biological_process
GO:0006351	332	55	5	1	145	4	3	false	0.8553629469121921	1.0	2.343864620440334E-41	transcription, DNA-templated
GO:0051252	332	68	5	1	137	3	3	false	0.8750202757502252	1.0	8.465972125887405E-41	regulation of RNA metabolic process
GO:0007154	332	103	5	1	301	5	1	false	0.878970238620417	1.0	2.130092452564777E-83	cell communication
GO:0000166	332	64	5	2	68	2	2	false	0.8849868305531353	1.0	1.2279204553129064E-6	nucleotide binding
GO:0046872	332	71	5	4	73	4	1	false	0.8926940639269548	1.0	3.805175038051768E-4	metal ion binding
GO:1990837	332	26	5	1	29	1	2	false	0.8965517241379318	1.0	2.7367268746579103E-4	sequence-specific double-stranded DNA binding
GO:0005575	332	323	5	5	330	5	1	false	0.897749255296524	1.0	1.2608201210965122E-14	cellular_component
GO:0005515	332	257	5	4	289	5	1	false	0.9038865352390963	1.0	2.789102920783782E-43	protein binding
GO:0140014	332	42	5	4	43	4	2	false	0.9069767441860445	1.0	0.02325581395348822	mitotic nuclear division
GO:0016787	332	80	5	1	176	4	1	false	0.9140076985005343	1.0	3.5862928687109536E-52	hydrolase activity
GO:0010556	332	71	5	1	154	4	3	false	0.9184480661936167	1.0	1.0860303764686681E-45	regulation of macromolecule biosynthetic process
GO:0019901	332	23	5	1	25	1	1	false	0.9200000000000014	1.0	0.003333333333333328	protein kinase binding
GO:0009889	332	77	5	1	183	5	2	false	0.9373906332196251	1.0	1.3741511091756133E-53	regulation of biosynthetic process
GO:0012505	332	140	5	1	320	5	3	false	0.9450563703168263	1.0	1.2780402730496864E-94	endomembrane system
GO:0005886	332	181	5	1	234	2	2	false	0.9494515975203369	1.0	6.856774497015748E-54	plasma membrane
GO:0031326	332	77	5	1	173	5	3	false	0.949825023077844	1.0	3.898827641592344E-51	regulation of cellular biosynthetic process
GO:2001141	332	55	5	1	87	3	4	false	0.9532053398745677	1.0	1.5850094520201234E-24	regulation of RNA biosynthetic process
GO:0110165	332	320	5	5	323	5	1	false	0.9541354641474554	1.0	1.797164469842868E-7	cellular anatomical entity
GO:0019219	332	73	5	1	160	5	4	false	0.9549602923037488	1.0	1.9984031336797819E-47	regulation of nucleobase-containing compound metabolic process
GO:0016032	332	43	5	1	45	1	1	false	0.9555555555555637	1.0	0.0010101010101010136	viral process
GO:0031323	332	125	5	1	270	5	3	false	0.9567555624768038	1.0	2.2743000902764235E-80	regulation of cellular metabolic process
GO:0005773	332	143	5	1	305	5	2	false	0.9589488247980581	1.0	6.063984474011862E-91	vacuole
GO:0019222	332	135	5	1	278	5	2	false	0.9652087985363548	1.0	4.8300570633987896E-83	regulation of metabolic process
GO:0017076	332	53	5	1	64	2	1	false	0.9727182539682445	1.0	1.3448166657791911E-12	purine nucleotide binding
GO:0051171	332	116	5	1	225	5	2	false	0.9745757267321155	1.0	3.8902054744834965E-67	regulation of nitrogen compound metabolic process
GO:0080090	332	119	5	1	229	5	2	false	0.9756305662645808	1.0	2.6246743713476083E-68	regulation of primary metabolic process
GO:0005737	332	276	5	3	323	5	2	false	0.9765452456234335	1.0	1.020639794972702E-57	cytoplasm
GO:0016020	332	234	5	2	320	5	1	false	0.9803770201418495	1.0	2.5954870699920162E-80	membrane
GO:2000112	332	70	5	1	112	4	3	false	0.9819782250974669	1.0	8.52363030125556E-32	regulation of cellular macromolecule biosynthetic process
GO:1903506	332	55	5	1	56	1	2	false	0.9821428571428823	1.0	0.017857142857143102	regulation of nucleic acid-templated transcription
GO:0006796	332	62	5	1	63	1	1	false	0.9841269841269704	1.0	0.015873015873015803	phosphate-containing compound metabolic process
GO:0060255	332	119	5	1	213	5	2	false	0.984248604701018	1.0	6.011846432892902E-63	regulation of macromolecule metabolic process
GO:0071944	332	181	5	1	320	5	1	false	0.9851620807081696	1.0	1.6523234958712685E-94	cell periphery
GO:0003690	332	27	5	1	43	4	1	false	0.985252410663656	1.0	3.7709928928056474E-12	double-stranded DNA binding
GO:0043565	332	28	5	1	43	4	1	false	0.9889393079977408	1.0	6.59923756240987E-12	sequence-specific DNA binding
GO:0010467	332	120	5	1	204	5	1	false	0.9889835261265308	1.0	1.6719202086853001E-59	gene expression
GO:0050794	332	181	5	1	303	5	2	false	0.9899319142530574	1.0	4.259610972159962E-88	regulation of cellular process
GO:0050789	332	194	5	1	317	5	2	false	0.99163920383278	1.0	2.4766152093736326E-91	regulation of biological process
GO:0016070	332	92	5	3	98	5	1	false	0.9987467984503909	1.0	9.500119013690448E-10	RNA metabolic process
GO:1901564	332	170	5	1	231	5	2	false	0.9988662953084058	1.0	2.0553796289262964E-57	organonitrogen compound metabolic process
GO:0097659	332	56	5	1	59	3	1	false	0.9999692392875735	1.0	3.0760712418099554E-5	nucleic acid-templated transcription
GO:0000000	332	330	5	5	0	0	0	true	1.0	1.0	1.0	Gene Ontology
GO:0016462	332	38	5	1	38	1	1	true	1.0	1.0	1.0	pyrophosphatase activity
GO:0000280	332	43	5	4	43	4	1	true	1.0	1.0	1.0	nuclear division
GO:0000428	332	5	5	4	5	4	1	true	1.0	1.0	1.0	DNA-directed RNA polymerase complex
GO:0016818	332	38	5	1	38	1	1	true	1.0	1.0	1.0	hydrolase activity, acting on acid anhydrides, in phosphorus-containing anhydrides
GO:0034062	332	1	5	1	1	1	1	true	1.0	1.0	1.0	5'-3' RNA polymerase activity
GO:0003887	332	2	5	2	2	2	1	true	1.0	1.0	1.0	DNA-directed DNA polymerase activity
GO:0003896	332	1	5	1	3	3	2	false	1.0	1.0	0.33333333333333337	DNA primase activity
GO:0006253	332	1	5	1	1	1	3	true	1.0	1.0	1.0	dCTP catabolic process
GO:0006261	332	6	5	4	6	4	1	true	1.0	1.0	1.0	DNA-dependent DNA replication
GO:0006272	332	1	5	1	3	3	3	false	1.0	1.0	0.33333333333333337	leading strand elongation
GO:0006273	332	1	5	1	3	3	3	false	1.0	1.0	0.33333333333333337	lagging strand elongation
GO:0006303	332	2	5	1	2	1	2	true	1.0	1.0	1.0	double-strand break repair via nonhomologous end joining
GO:0009117	332	21	5	1	21	1	1	true	1.0	1.0	1.0	nucleotide metabolic process
GO:0009149	332	1	5	1	1	1	2	true	1.0	1.0	1.0	pyrimidine nucleoside triphosphate catabolic process
GO:0009204	332	1	5	1	1	1	2	true	1.0	1.0	1.0	deoxyribonucleoside triphosphate catabolic process
GO:0009211	332	1	5	1	1	1	2	true	1.0	1.0	1.0	pyrimidine deoxyribonucleoside triphosphate metabolic process
GO:0009213	332	1	5	1	1	1	3	true	1.0	1.0	1.0	pyrimidine deoxyribonucleoside triphosphate catabolic process
GO:0009219	332	1	5	1	1	1	2	true	1.0	1.0	1.0	pyrimidine deoxyribonucleotide metabolic process
GO:0009223	332	1	5	1	1	1	4	true	1.0	1.0	1.0	pyrimidine deoxyribonucleotide catabolic process
GO:0009394	332	1	5	1	1	1	2	true	1.0	1.0	1.0	2'-deoxyribonucleotide metabolic process
GO:0043601	332	4	5	4	4	4	3	true	1.0	1.0	1.0	nuclear replisome
GO:0046065	332	1	5	1	1	1	2	true	1.0	1.0	1.0	dCTP metabolic process
GO:0047840	332	1	5	1	1	1	1	true	1.0	1.0	1.0	dCTP diphosphatase activity
GO:0032556	332	1	5	1	2	2	2	false	1.0	1.0	0.5	pyrimidine deoxyribonucleotide binding
