## Supplementary File S3 for "Computational identification of human biological processes and protein sequence motifs putatively targeted by SARS-CoV-2 proteins using protein-protein interaction networks": table-mcl2_cluster13-Parent-Child-Union-Benjamini-Hochberg.txt

ID	Pop.total	Pop.term	Study.total	Study.term	Pop.family	Study.family	nparents	is.trivial	p	p.adjusted	p.min	name
GO:0098798	332	18	5	5	181	5	2	false	5.595814692692576E-6	0.0010464173475335117	3.5291958206924503E-25	mitochondrial protein complex
GO:0006839	332	14	5	4	140	4	1	false	6.529844356821803E-5	0.006001686796984562	1.5361894079185723E-19	mitochondrial transport
GO:0007005	332	26	5	5	147	5	1	false	1.231794875090637E-4	0.006001686796984562	1.889922851802546E-29	mitochondrion organization
GO:0031975	332	55	5	5	320	5	1	false	1.283783272082259E-4	0.006001686796984562	2.891426569991788E-63	envelope
GO:0031967	332	55	5	5	301	5	3	false	1.7469247048308955E-4	0.00653349839606755	1.1684485053198144E-61	organelle envelope
GO:0005739	332	62	5	5	305	5	2	false	3.0406279975397465E-4	0.009476623925665542	2.3211928702357086E-66	mitochondrion
GO:0005759	332	19	5	4	167	5	2	false	5.743835663829559E-4	0.015344246701944678	2.068108966567513E-25	mitochondrial matrix
GO:0019866	332	32	5	5	131	5	2	false	6.766606276524265E-4	0.01581694217137547	2.8987512571365007E-31	organelle inner membrane
GO:0031966	332	33	5	5	126	5	2	false	9.718017554882437E-4	0.020191880919589063	4.234354772294679E-31	mitochondrial membrane
GO:0070585	332	12	5	4	54	4	1	false	0.001565212442016	0.029269472665699202	2.915393342640733E-12	protein localization to mitochondrion
GO:0034982	332	3	5	2	176	5	3	false	0.0019256605463505608	0.03273622928795953	1.1195700850874183E-6	mitochondrial protein processing
GO:0051604	332	10	5	2	197	2	2	false	0.002330881591214993	0.036322904796433644	5.199232452215209E-17	protein maturation
GO:0055085	332	35	5	4	140	4	1	false	0.0034156108943375614	0.049132249018548	8.300566303458763E-34	transmembrane transport
GO:0071806	332	4	5	2	108	4	2	false	0.00607434650813258	0.08113591407291375	1.8659867011128267E-7	protein transmembrane transport
GO:0065002	332	3	5	2	67	4	2	false	0.007974115436802095	0.09941063911213278	2.0874647740319542E-5	intracellular protein transmembrane transport
GO:0005740	332	34	5	5	83	5	2	false	0.009583667592051627	0.10782155725644998	4.551607307471931E-24	mitochondrial envelope
GO:0031090	332	125	5	5	312	5	2	false	0.00983096472513647	0.10782155725644998	1.2842637636445822E-90	organelle membrane
GO:0072594	332	32	5	4	97	4	2	false	0.010378545618267912	0.10782155725644998	2.256106603235784E-26	establishment of protein localization to organelle
GO:0044743	332	2	5	2	32	4	3	false	0.01209677419354843	0.11905772495755561	0.0020161290322580727	protein transmembrane import into intracellular organelle
GO:0072655	332	12	5	4	32	4	2	false	0.013765294771968913	0.12870550611790935	4.428838398950101E-9	establishment of protein localization to mitochondrion
GO:0060589	332	6	5	2	45	2	2	false	0.015151515151515237	0.13292173859497095	1.2277380399899078E-7	nucleoside-triphosphatase regulator activity
GO:0045275	332	1	5	1	309	5	4	false	0.016181229773464187	0.13292173859497095	0.0032362459546923226	respiratory chain complex III
GO:0032991	332	143	5	5	323	5	1	false	0.01634866303574509	0.13292173859497095	1.0960354658490998E-95	protein-containing complex
GO:0048806	332	1	5	1	58	1	3	false	0.017241379310345032	0.1343390804597717	0.017241379310345032	genitalia development
GO:0098796	332	37	5	3	278	5	2	false	0.0180630694611692	0.13511175956954563	6.284819496263092E-47	membrane protein complex
GO:0006626	332	12	5	4	41	5	4	false	0.020212223678206076	0.14537253183940524	1.266038344665403E-10	protein targeting to mitochondrion
GO:0046907	332	87	5	4	313	5	3	false	0.022273949088178847	0.15291844349680175	9.117939046064518E-80	intracellular transport
GO:0006605	332	27	5	4	67	4	1	false	0.022896879240162826	0.15291844349680175	2.4360088788676776E-19	protein targeting
GO:0016485	332	8	5	2	49	2	2	false	0.023809523809523985	0.15353037766830985	2.2174027417111687E-9	protein processing
GO:0017087	332	2	5	2	28	5	2	false	0.026455026455026478	0.1641064120556824	0.002645502645502654	mitochondrial processing peptidase complex
GO:0006457	332	17	5	2	301	5	1	false	0.027204806276610455	0.1641064120556824	4.124309291699016E-28	protein folding
GO:0098800	332	9	5	3	54	5	3	false	0.02812829050342887	0.16437469762941245	1.880428706003304E-10	inner mitochondrial membrane protein complex
GO:0017004	332	1	5	1	33	1	1	false	0.030303030303030103	0.17171717171717057	0.030303030303030103	cytochrome complex assembly
GO:0001405	332	2	5	2	25	5	3	false	0.03333333333333326	0.1833333333333329	0.003333333333333334	PAM complex, Tim23 associated import motor
GO:0070069	332	1	5	1	143	5	1	false	0.03496503496503501	0.18681318681318704	0.006993006993006685	cytochrome complex
GO:1990542	332	4	5	2	42	4	2	false	0.039051192709729954	0.20284925101998613	8.934155275618838E-6	mitochondrial transmembrane transport
GO:0016787	332	80	5	4	176	4	1	false	0.04094080127566767	0.20691702266350956	3.5862928687109536E-52	hydrolase activity
GO:0048608	332	4	5	1	95	1	3	false	0.042105263157893646	0.20720221606647662	3.141152394578919E-7	reproductive structure development
GO:0098772	332	23	5	2	317	5	2	false	0.044094566576066446	0.21142779358267758	1.7508522392903128E-35	molecular function regulator
GO:0070469	332	3	5	1	320	5	2	false	0.046289074052170434	0.21640142119389677	1.84834683858748E-7	respirasome
GO:0030150	332	2	5	2	15	4	5	false	0.05714285714285718	0.260373155109998	0.009523809523809502	protein import into mitochondrial matrix
GO:0060590	332	5	5	2	19	2	2	false	0.05847953216374286	0.260373155109998	8.599931200550397E-5	ATPase regulator activity
GO:0017038	332	10	5	2	89	4	1	false	0.0607525476874831	0.26420293994324046	1.9665612972503022E-13	protein import
GO:0061458	332	5	5	1	80	1	1	false	0.06250000000000025	0.26562500000000105	4.159731008498279E-8	reproductive system development
GO:0006627	332	2	5	2	13	4	2	false	0.07692307692307696	0.30776826859776113	0.012820512820512787	protein processing involved in protein targeting to mitochondrion
GO:0030234	332	14	5	2	49	2	2	false	0.07738095238095305	0.30776826859776113	1.4809354604982287E-12	enzyme regulator activity
GO:0051087	332	7	5	1	257	3	1	false	0.07980945296406125	0.30776826859776113	7.390754343919458E-14	chaperone binding
GO:0033617	332	1	5	1	62	5	3	false	0.08064516129032244	0.30776826859776113	0.016129032258064672	mitochondrial respiratory chain complex IV assembly
GO:0034551	332	1	5	1	62	5	3	false	0.08064516129032244	0.30776826859776113	0.016129032258064672	mitochondrial respiratory chain complex III assembly
GO:0008237	332	7	5	2	23	2	1	false	0.08300395256916984	0.3104347826086952	4.079018751249198E-6	metallopeptidase activity
GO:0016043	332	186	5	5	302	5	2	false	0.08678463228855175	0.31259771782481244	9.351822633513702E-87	cellular component organization
GO:0070588	332	6	5	2	19	2	2	false	0.08771929824561435	0.31259771782481244	3.685684800235882E-5	calcium ion transmembrane transport
GO:0071840	332	196	5	5	317	5	1	false	0.08859721414286129	0.31259771782481244	6.307892396524805E-91	cellular component organization or biogenesis
GO:0003006	332	10	5	1	108	1	2	false	0.092592592592593	0.3206447187928684	2.582456597592788E-14	developmental process involved in reproduction
GO:0006508	332	48	5	2	151	2	1	false	0.09960264900661614	0.3339285714285733	1.4249540330280513E-40	proteolysis
GO:1990204	332	4	5	1	40	1	1	false	0.10000000000000056	0.3339285714285733	1.0942116205274178E-5	oxidoreductase complex
GO:0004222	332	6	5	2	17	2	2	false	0.11029411764705913	0.3618421052631589	8.080155138978646E-5	metalloendopeptidase activity
GO:0051082	332	10	5	1	257	3	1	false	0.1126705910963556	0.36211310073933295	3.446912247456436E-18	unfolded protein binding
GO:0005743	332	26	5	5	39	5	2	false	0.11424958793380023	0.36211310073933295	1.2311593462993105E-10	mitochondrial inner membrane
GO:0031974	332	141	5	4	320	5	1	false	0.12017291782943347	0.37453892723506765	1.0011315472221832E-94	membrane-enclosed lumen
GO:0045184	332	91	5	4	151	4	2	false	0.1284222842336555	0.3936879860933374	1.304012256873343E-43	establishment of protein localization
GO:0006886	332	67	5	4	109	4	3	false	0.13777555605527073	0.41554885455380036	3.5489693428246305E-31	intracellular protein transport
GO:0000774	332	2	5	1	41	3	2	false	0.1426829268292699	0.42009052746617503	0.001219512195121968	adenyl-nucleotide exchange factor activity
GO:0008233	332	23	5	2	130	4	3	false	0.14377429817024173	0.42009052746617503	4.9031590200928186E-26	peptidase activity
GO:0043233	332	141	5	4	301	5	2	false	0.14847350939124843	0.4271468654794378	9.71439598844852E-90	organelle lumen
GO:0070013	332	141	5	4	296	5	2	false	0.15722599218946598	0.44547364453682026	2.358028283743369E-88	intracellular organelle lumen
GO:0043462	332	3	5	1	34	2	2	false	0.17112299465240485	0.4776119402985031	1.671122994652395E-4	regulation of ATPase activity
GO:0033365	332	54	5	4	82	4	1	false	0.1808119790058621	0.4927536231884027	1.48058126695794E-22	protein localization to organelle
GO:0010257	332	6	5	1	33	1	1	false	0.18181818181818069	0.4927536231884027	9.028791008768759E-7	NADH dehydrogenase complex assembly
GO:1901265	332	64	5	2	148	2	2	false	0.18532818532816858	0.495091009376679	1.645072286270353E-43	nucleoside phosphate binding
GO:0051179	332	160	5	4	317	5	1	false	0.19148404163670038	0.49866666666666637	8.483385345403164E-95	localization
GO:0070727	332	84	5	4	126	4	2	false	0.1927741935483783	0.49866666666666637	1.9629795921281835E-34	cellular macromolecule localization
GO:0051641	332	107	5	4	160	4	1	false	0.19626300088689083	0.49866666666666637	1.1120971490625808E-43	cellular localization
GO:0071705	332	94	5	4	140	4	1	false	0.19892874021950524	0.49866666666666637	4.444629003458063E-38	nitrogen compound transport
GO:0006851	332	3	5	2	6	2	1	false	0.19999999999999987	0.49866666666666637	0.04999999999999996	mitochondrial calcium ion transmembrane transport
GO:0016020	332	234	5	5	320	5	1	false	0.20667381349360964	0.5085263568855921	2.5954870699920162E-80	membrane
GO:0032781	332	3	5	1	27	2	3	false	0.21367521367521375	0.5141673972248548	3.418803418803417E-4	positive regulation of ATPase activity
GO:0046983	332	20	5	1	257	3	1	false	0.21654340238039718	0.5141673972248548	3.288357739507666E-30	protein dimerization activity
GO:0050790	332	43	5	2	192	4	2	false	0.21721510364044672	0.5141673972248548	6.482229349189333E-44	regulation of catalytic activity
GO:0072511	332	12	5	2	25	2	1	false	0.22000000000000033	0.5142500000000008	1.922965982731763E-7	divalent inorganic cation transport
GO:0005744	332	3	5	2	9	3	1	false	0.2261904761904758	0.5178738118497163	0.011904761904761887	TIM23 mitochondrial import inner membrane translocase complex
GO:0016887	332	18	5	2	37	2	1	false	0.22972972972972883	0.5178738118497163	5.658466750501292E-11	ATPase activity
GO:0098803	332	3	5	1	37	3	2	false	0.22985842985843022	0.5178738118497163	1.287001287001289E-4	respiratory chain complex
GO:0071702	332	99	5	4	140	4	1	false	0.24556233147409237	0.5457292306427873	2.3191166339177585E-36	organic substance transport
GO:0006811	332	34	5	2	140	4	1	false	0.24805874120126697	0.5457292306427873	2.5138857947618312E-33	ion transport
GO:0001671	332	3	5	1	22	2	4	false	0.25974025974025916	0.5635560687908957	6.493506493506473E-4	ATPase activator activity
GO:0003824	332	176	5	4	317	5	1	false	0.26218918708453437	0.5635560687908957	5.762522426740682E-94	catalytic activity
GO:0033036	332	116	5	4	160	4	1	false	0.27231105834102176	0.5730337078651783	1.9131141213004037E-40	macromolecule localization
GO:0003008	332	33	5	1	121	1	1	false	0.27272727272727737	0.5730337078651783	1.9898014515630942E-30	system process
GO:0007548	332	3	5	1	10	1	1	false	0.29999999999999966	0.6045406406538972	0.008333333333333312	sex differentiation
GO:0034613	332	82	5	4	110	4	2	false	0.3029627493316208	0.6045406406538972	9.125355053770069E-27	cellular protein localization
GO:0000003	332	22	5	1	317	5	1	false	0.3037232028146385	0.6045406406538972	2.2456583069159364E-34	reproduction
GO:0022414	332	22	5	1	317	5	2	false	0.3037232028146385	0.6045406406538972	2.2456583069159364E-34	reproductive process
GO:0006996	332	147	5	5	186	5	1	false	0.3038867391522264	0.6045406406538972	4.594775237629756E-41	organelle organization
GO:0065009	332	73	5	2	318	5	2	false	0.32386018917310433	0.6374932144775843	7.431659902502291E-74	regulation of molecular function
GO:0005750	332	1	5	1	9	3	3	false	0.3333333333333329	0.6476949277476549	0.11111111111111104	mitochondrial respiratory chain complex III
GO:0036094	332	68	5	2	289	5	1	false	0.33597009621135043	0.6476949277476549	6.018445741359042E-68	small molecule binding
GO:0010467	332	120	5	2	204	2	1	false	0.34482758620687837	0.6579873328641455	1.6719202086853001E-59	gene expression
GO:0050953	332	5	5	1	13	1	1	false	0.38461538461538486	0.7096436771346571	7.770007770007754E-4	sensory perception of light stimulus
GO:0070838	332	12	5	2	19	2	2	false	0.3859649122807035	0.7096436771346571	1.9845995078193256E-5	divalent metal ion transport
GO:0043167	332	127	5	3	289	5	1	false	0.3867942248263095	0.7096436771346571	1.781196708628032E-85	ion binding
GO:0031224	332	83	5	2	320	5	2	false	0.3870783693461767	0.7096436771346571	5.555848797752734E-79	intrinsic component of membrane
GO:0042802	332	41	5	1	257	3	1	false	0.407630464637195	0.7346980976013205	1.520502992779233E-48	identical protein binding
GO:0098655	332	20	5	2	31	2	2	false	0.40860215053763277	0.7346980976013205	1.181023573053353E-8	cation transmembrane transport
GO:0008047	332	7	5	1	30	2	2	false	0.41839080459770084	0.7384817902588784	4.912073877591098E-7	enzyme activator activity
GO:0042803	332	18	5	1	43	1	2	false	0.4186046511627867	0.7384817902588784	1.6437661327614276E-12	protein homodimerization activity
GO:0019538	332	151	5	2	229	2	3	false	0.43380831992642055	0.7581509890302864	2.896184247071563E-63	protein metabolic process
GO:0043085	332	25	5	1	184	4	3	false	0.4452981855883473	0.7710255620835271	2.0511226784783104E-31	positive regulation of catalytic activity
GO:0005737	332	276	5	5	323	5	2	false	0.453126855165647	0.7717149730782854	1.020639794972702E-57	cytoplasm
GO:0051345	332	12	5	1	87	4	3	false	0.4539499841636973	0.7717149730782854	5.638039138765989E-15	positive regulation of hydrolase activity
GO:0098660	332	18	5	2	26	2	1	false	0.4707692307692291	0.7849172758753371	6.40092173272947E-7	inorganic ion transmembrane transport
GO:0033108	332	6	5	1	52	5	2	false	0.47257595345830294	0.7849172758753371	4.911948412752932E-8	mitochondrial respiratory chain complex assembly
GO:0004175	332	16	5	2	23	2	1	false	0.4743083003952572	0.7849172758753371	4.079018751249198E-6	endopeptidase activity
GO:0005746	332	3	5	1	26	5	2	false	0.48846153846153495	0.8012483130904126	3.846153846153832E-4	mitochondrial respirasome
GO:0008144	332	37	5	1	289	5	1	false	0.4984870191971667	0.8105832399119145	1.3532005315445187E-47	drug binding
GO:0044267	332	136	5	2	191	2	2	false	0.5059244971066768	0.815585180680591	2.5126095675146334E-49	cellular protein metabolic process
GO:0044093	332	43	5	1	317	5	2	false	0.5199524199991578	0.8310350644430983	3.404403666581935E-54	positive regulation of molecular function
GO:0006812	332	25	5	2	34	2	1	false	0.534759358288765	0.8360655737704912	1.9065320380506984E-8	cation transport
GO:0030554	332	39	5	2	53	2	1	false	0.5377358490566011	0.8360655737704912	4.159768549865546E-13	adenyl nucleotide binding
GO:1901564	332	170	5	2	231	2	2	false	0.540749105966486	0.8360655737704912	2.0553796289262964E-57	organonitrogen compound metabolic process
GO:0140096	332	72	5	2	176	4	1	false	0.5415686924198437	0.8360655737704912	3.186684185153766E-51	catalytic activity, acting on a protein
GO:0006816	332	9	5	2	12	2	1	false	0.5454545454545451	0.8360655737704912	0.004545454545454539	calcium ion transport
GO:0030001	332	19	5	2	25	2	1	false	0.5699999999999983	0.8665853658536559	5.646527385657796E-6	metal ion transport
GO:0065003	332	50	5	1	84	1	2	false	0.5952380952381104	0.888059701492531	2.7092900639714183E-24	protein-containing complex assembly
GO:0051336	332	19	5	1	95	4	2	false	0.5969980006564864	0.888059701492531	2.220345304354839E-20	regulation of hydrolase activity
GO:0044260	332	185	5	2	238	2	2	false	0.6034818990886686	0.888059701492531	2.4850019142082423E-54	cellular macromolecule metabolic process
GO:0043169	332	73	5	2	127	3	1	false	0.6122474690663601	0.888059701492531	3.4252055470801852E-37	cation binding
GO:0051234	332	142	5	4	160	4	1	false	0.6174139625379839	0.888059701492531	3.660178160186764E-24	establishment of localization
GO:0007600	332	13	5	1	21	1	1	false	0.6190476190476191	0.888059701492531	4.914246400314525E-6	sensory perception
GO:0048513	332	58	5	1	93	1	2	false	0.6236559139784782	0.888059701492531	2.099695306684583E-26	animal organ development
GO:0005488	332	289	5	5	317	5	1	false	0.6278447053038606	0.888059701492531	9.727631283239548E-41	binding
GO:0043231	332	275	5	5	301	5	2	false	0.6345304187474965	0.888059701492531	4.4222740532663693E-38	intracellular membrane-bounded organelle
GO:0005524	332	33	5	1	52	1	3	false	0.6346153846153912	0.888059701492531	1.3095796444483221E-14	ATP binding
GO:0050877	332	21	5	1	33	1	1	false	0.6363636363636318	0.888059701492531	2.8183517084227716E-9	nervous system process
GO:0098662	332	17	5	2	21	2	2	false	0.647619047619048	0.8970723104056443	1.6708437761069373E-4	inorganic cation transmembrane transport
GO:0016817	332	38	5	2	80	4	1	false	0.6534035584668241	0.8984298928918831	1.0267647787081223E-23	hydrolase activity, acting on acid anhydrides
GO:0034622	332	33	5	1	50	1	1	false	0.6599999999999995	0.9008759124087584	1.0154986014844862E-13	cellular protein-containing complex assembly
GO:0017076	332	53	5	2	64	2	1	false	0.6835317460317393	0.926235047158951	1.3448166657791911E-12	purine nucleotide binding
GO:0097367	332	60	5	1	289	5	1	false	0.6904690907876492	0.9289044602682762	1.3495665134156008E-63	carbohydrate derivative binding
GO:0015833	332	91	5	4	99	4	2	false	0.7099901816396464	0.9483440283329563	5.841092059361547E-12	peptide transport
GO:0007275	332	88	5	1	123	1	2	false	0.715447154471551	0.9488554460012769	1.5779446403838658E-31	multicellular organism development
GO:0043226	332	301	5	5	320	5	1	false	0.7348818575477933	0.9669814013996846	5.295747701953036E-31	organelle
GO:0005654	332	75	5	1	320	5	2	false	0.7394563657762294	0.9669814013996846	4.0405282581189467E-75	nucleoplasm
GO:0008104	332	108	5	4	116	4	1	false	0.7484513448911599	0.9672460637686536	1.5740597524929278E-12	protein localization
GO:0005615	332	77	5	1	320	5	2	false	0.7500036323339827	0.9672460637686536	3.955364899049155E-76	extracellular space
GO:0009987	332	301	5	5	317	5	1	false	0.7705498988778416	0.9835131867151797	2.956787001756026E-27	cellular process
GO:0043170	332	204	5	2	231	2	1	false	0.7794466403160951	0.9835131867151797	8.056574582401013E-36	macromolecule metabolic process
GO:0043229	332	296	5	5	311	5	2	false	0.7797257467720722	0.9835131867151797	7.482623334090945E-26	intracellular organelle
GO:0005576	332	87	5	1	320	5	1	false	0.7977422936321985	0.9835131867151797	9.649887824327865E-81	extracellular region
GO:0005622	332	309	5	5	323	5	1	false	0.8001377293400946	0.9835131867151797	8.623222322410371E-25	intracellular
GO:0043227	332	288	5	5	301	5	1	false	0.8007039402104146	0.9835131867151797	4.8646131053025507E-23	membrane-bounded organelle
GO:1902494	332	40	5	1	143	5	1	false	0.8114582063138027	0.9835131867151797	2.0963027783117526E-36	catalytic complex
GO:0003674	332	317	5	5	330	5	1	false	0.8169243664469401	0.9835131867151797	1.4373803489818437E-23	molecular_function
GO:0008150	332	317	5	5	330	5	1	false	0.8169243664469401	0.9835131867151797	1.4373803489818437E-23	biological_process
GO:1901363	332	146	5	2	289	5	1	false	0.8211008874339001	0.9835131867151797	2.1774838635715286E-86	heterocyclic compound binding
GO:0006807	332	219	5	2	241	2	1	false	0.8254149377594477	0.9835131867151797	1.1902212656387908E-31	nitrogen compound metabolic process
GO:0097159	332	148	5	2	289	5	1	false	0.8294477284859315	0.9835131867151797	2.332972468032242E-86	organic cyclic compound binding
GO:0035639	332	46	5	1	78	2	2	false	0.8348318348318209	0.9835131867151797	1.2785885050503119E-22	purine ribonucleoside triphosphate binding
GO:0015031	332	89	5	4	93	4	2	false	0.836249180148201	0.9835131867151797	3.424968361854713E-7	protein transport
GO:0034220	332	26	5	2	42	4	2	false	0.8536585365853864	0.986869790169605	6.005655347801626E-12	ion transmembrane transport
GO:0032502	332	102	5	1	317	5	1	false	0.8586423656059017	0.986869790169605	6.842091461893019E-86	developmental process
GO:0048731	332	80	5	1	93	1	2	false	0.8602150537634249	0.986869790169605	3.852654648545616E-16	system development
GO:0044238	332	224	5	2	241	2	1	false	0.8636237897649699	0.986869790169605	2.03072183529897E-26	primary metabolic process
GO:0043933	332	62	5	1	186	5	1	false	0.8718766544854357	0.986869790169605	6.181405663292854E-51	protein-containing complex subunit organization
GO:0042886	332	91	5	4	94	4	1	false	0.8764286353734771	0.986869790169605	7.460236937125096E-6	amide transport
GO:0000166	332	64	5	2	68	2	2	false	0.8849868305531353	0.986869790169605	1.2279204553129064E-6	nucleotide binding
GO:0005575	332	323	5	5	330	5	1	false	0.897749255296524	0.986869790169605	1.2608201210965122E-14	cellular_component
GO:0022607	332	74	5	1	196	5	2	false	0.9094675099931737	0.986869790169605	6.4300649144691875E-56	cellular component assembly
GO:0032501	332	121	5	1	317	5	1	false	0.9114027858570211	0.986869790169605	6.307892396524805E-91	multicellular organismal process
GO:0048856	332	93	5	1	102	1	1	false	0.9117647058823641	0.986869790169605	4.366020704126291E-13	anatomical structure development
GO:0031981	332	85	5	1	186	4	2	false	0.9154275214216594	0.986869790169605	3.463003682760075E-55	nuclear lumen
GO:0043168	332	71	5	1	127	3	1	false	0.9168503937007861	0.986869790169605	2.0071600237836754E-37	anion binding
GO:0071704	332	231	5	2	241	2	1	false	0.9185684647305028	0.986869790169605	6.633945754754382E-18	organic substance metabolic process
GO:0032559	332	37	5	1	52	2	2	false	0.9208144796380123	0.986869790169605	2.2314547888955056E-13	adenyl ribonucleotide binding
GO:0032553	332	51	5	1	71	2	2	false	0.9235412474849245	0.986869790169605	4.437172176371943E-18	ribonucleotide binding
GO:0006810	332	140	5	4	142	4	1	false	0.944261312556201	0.9903189633860283	9.989012086704952E-5	transport
GO:0046872	332	71	5	2	73	2	1	false	0.9455859969558563	0.9903189633860283	3.805175038051768E-4	metal ion binding
GO:0017111	332	37	5	2	38	2	1	false	0.9473684210526341	0.9903189633860283	0.026315789473684306	nucleoside-triphosphatase activity
GO:0044085	332	87	5	1	196	5	1	false	0.9489755602219406	0.9903189633860283	5.9906150047478836E-58	cellular component biogenesis
GO:0110165	332	320	5	5	323	5	1	false	0.9541354641474554	0.9903189633860283	1.797164469842868E-7	cellular anatomical entity
GO:0065007	332	213	5	2	317	5	1	false	0.9585440233843376	0.9903189633860283	1.5929685663942652E-86	biological regulation
GO:0005634	332	140	5	1	275	5	1	false	0.9725620704862993	0.9946812197838719	3.585439627802201E-82	nucleus
GO:0016021	332	82	5	2	83	2	1	false	0.9759036144578236	0.9946812197838719	0.012048192771084355	integral component of membrane
GO:0008152	332	241	5	2	317	5	1	false	0.987320870180125	0.9946812197838719	2.8355804392380033E-75	metabolic process
GO:0044237	332	233	5	2	303	5	2	false	0.9890357131531586	0.9946812197838719	1.3766529258402167E-70	cellular metabolic process
GO:0005515	332	257	5	3	289	5	1	false	0.9893620688759368	0.9946812197838719	2.789102920783782E-43	protein binding
GO:0032555	332	50	5	1	54	2	2	false	0.9958071278825924	0.9958071278825924	3.162045337406044E-6	purine ribonucleotide binding
GO:0000000	332	330	5	5	0	0	0	true	1.0	1.0	1.0	Gene Ontology
GO:0016462	332	38	5	2	38	2	1	true	1.0	1.0	1.0	pyrophosphatase activity
GO:0032981	332	6	5	1	6	1	2	true	1.0	1.0	1.0	mitochondrial respiratory chain complex I assembly
GO:0016818	332	38	5	2	38	2	1	true	1.0	1.0	1.0	hydrolase activity, acting on acid anhydrides, in phosphorus-containing anhydrides
GO:0017062	332	1	5	1	1	1	1	true	1.0	1.0	1.0	respiratory chain complex III assembly
GO:0070011	332	23	5	2	23	2	1	true	1.0	1.0	1.0	peptidase activity, acting on L-amino acid peptides
GO:0007601	332	5	5	1	5	1	1	true	1.0	1.0	1.0	visual perception
GO:0008535	332	1	5	1	1	1	1	true	1.0	1.0	1.0	respiratory chain complex IV assembly
