## Supplementary File S3 for "Computational identification of human biological processes and protein sequence motifs putatively targeted by SARS-CoV-2 proteins using protein-protein interaction networks": table-mcl2_cluster15-Parent-Child-Union-Benjamini-Hochberg.txt

ID	Pop.total	Pop.term	Study.total	Study.term	Pop.family	Study.family	nparents	is.trivial	p	p.adjusted	p.min	name
GO:0033108	332	6	5	5	52	5	2	false	2.3086157539938882E-6	6.487210268722826E-4	4.911948412752932E-8	mitochondrial respiratory chain complex assembly
GO:0010257	332	6	5	5	33	5	1	false	2.5280614824552488E-5	0.0035519263828496244	9.028791008768759E-7	NADH dehydrogenase complex assembly
GO:0055114	332	40	5	5	241	5	1	false	1.0126536478775739E-4	0.007214861989102296	1.3193013820658839E-46	oxidation-reduction process
GO:0007005	332	26	5	5	147	5	1	false	1.231794875090637E-4	0.007214861989102296	1.889922851802546E-29	mitochondrion organization
GO:0031975	332	55	5	5	320	5	1	false	1.283783272082259E-4	0.007214861989102296	2.891426569991788E-63	envelope
GO:0031967	332	55	5	5	301	5	3	false	1.7469247048308955E-4	0.008181430700958028	1.1684485053198144E-61	organelle envelope
GO:0005739	332	62	5	5	305	5	2	false	3.0406279975397465E-4	0.012205949532980983	2.3211928702357086E-66	mitochondrion
GO:0070469	332	3	5	2	320	5	2	false	5.840776009937045E-4	0.02051572573490387	1.84834683858748E-7	respirasome
GO:0019866	332	32	5	5	131	5	2	false	6.766606276524265E-4	0.021126848485592428	2.8987512571365007E-31	organelle inner membrane
GO:0031966	332	33	5	5	126	5	2	false	9.718017554882437E-4	0.027307629329219645	4.234354772294679E-31	mitochondrial membrane
GO:0030964	332	2	5	2	38	2	2	false	0.0014224751066856391	0.0363377731798786	0.0014224751066856391	NADH dehydrogenase complex
GO:0006091	332	20	5	3	233	4	1	false	0.0020696273567687965	0.04846377393766932	2.532016982478692E-29	generation of precursor metabolites and energy
GO:0043933	332	62	5	5	186	5	1	false	0.003682373247590997	0.07959591404408231	6.181405663292854E-51	protein-containing complex subunit organization
GO:0072522	332	9	5	2	131	2	6	false	0.004227833235466676	0.08438438438438448	4.2299733312539324E-14	purine-containing compound biosynthetic process
GO:0098803	332	3	5	2	37	2	2	false	0.004504504504504509	0.08438438438438448	1.287001287001289E-4	respiratory chain complex
GO:0016491	332	34	5	4	178	5	2	false	0.004943932800040189	0.08682781980070582	2.628056456411215E-37	oxidoreductase activity
GO:0042775	332	2	5	2	62	5	2	false	0.005288207297726142	0.087410955921238	5.288207297726192E-4	mitochondrial ATP synthesis coupled electron transport
GO:0022607	332	74	5	5	196	5	2	false	0.007035460266458955	0.10882149117442053	6.4300649144691875E-56	cellular component assembly
GO:1990204	332	4	5	2	40	2	1	false	0.007692307692307714	0.10882149117442053	1.0942116205274178E-5	oxidoreductase complex
GO:0072521	332	20	5	2	222	2	5	false	0.007745301862948081	0.10882149117442053	6.952578378839943E-29	purine-containing compound metabolic process
GO:0005740	332	34	5	5	83	5	2	false	0.009583667592051627	0.12033545470766875	4.551607307471931E-24	mitochondrial envelope
GO:0031090	332	125	5	5	312	5	2	false	0.00983096472513647	0.12033545470766875	1.2842637636445822E-90	organelle membrane
GO:1901293	332	9	5	2	86	2	3	false	0.009849521203830537	0.12033545470766875	2.1745916958221334E-12	nucleoside phosphate biosynthetic process
GO:0061178	332	1	5	1	89	1	4	false	0.011235955056179678	0.13155430711610372	0.011235955056179678	regulation of insulin secretion involved in cellular response to glucose stimulus
GO:0090407	332	16	5	2	138	2	2	false	0.012694382735639054	0.1338095238095239	2.986699224766841E-21	organophosphate biosynthetic process
GO:0000062	332	1	5	1	77	1	6	false	0.012987012987012938	0.1338095238095239	0.012987012987012938	fatty-acyl-CoA binding
GO:0022900	332	6	5	3	44	5	2	false	0.013476880464969204	0.1338095238095239	1.4166208153729618E-7	electron transport chain
GO:0015980	332	6	5	3	44	5	2	false	0.013476880464969204	0.1338095238095239	1.4166208153729618E-7	energy derivation by oxidation of organic compounds
GO:1901567	332	1	5	1	289	4	1	false	0.013840830449826966	0.1338095238095239	0.0034602076124571218	fatty acid derivative binding
GO:0046883	332	1	5	1	70	1	5	false	0.014285714285714294	0.1338095238095239	0.014285714285714294	regulation of hormone secretion
GO:0044085	332	87	5	5	196	5	1	false	0.016137752764571505	0.14628092022079334	5.9906150047478836E-58	cellular component biogenesis
GO:0006119	332	5	5	2	55	3	4	false	0.01943967981703798	0.17070468839336478	2.8745866703690744E-7	oxidative phosphorylation
GO:0061635	332	1	5	1	88	2	1	false	0.022727272727272114	0.18999323867478002	0.011363636363636036	regulation of protein complex stability
GO:0006754	332	5	5	2	30	2	4	false	0.02298850574712641	0.18999323867478002	7.017248396558763E-6	ATP biosynthetic process
GO:0017144	332	16	5	2	233	4	1	false	0.024532018033116974	0.19695705906588198	4.695991578196025E-25	drug metabolic process
GO:0005747	332	2	5	2	9	2	3	false	0.027777777777777755	0.2168209876543208	0.027777777777777755	mitochondrial respiratory chain complex I
GO:0061179	332	1	5	1	34	1	4	false	0.029411764705882217	0.22337042925278117	0.029411764705882217	negative regulation of insulin secretion involved in cellular response to glucose stimulus
GO:0046888	332	1	5	1	32	1	5	false	0.03125000000000015	0.22834652343919948	0.03125000000000015	negative regulation of hormone secretion
GO:1904950	332	5	5	1	156	1	3	false	0.03205128205128134	0.22834652343919948	1.3856999775304837E-9	negative regulation of establishment of protein localization
GO:0046034	332	15	5	2	241	5	1	false	0.0325048431941921	0.22834652343919948	3.79640460753474E-24	ATP metabolic process
GO:0071322	332	2	5	1	55	1	3	false	0.03636363636363594	0.24329004329004478	6.734006734006702E-4	cellular response to carbohydrate stimulus
GO:0046390	332	9	5	2	45	2	3	false	0.036363636363636584	0.24329004329004478	1.1284603934692157E-9	ribose phosphate biosynthetic process
GO:1903531	332	4	5	1	101	1	4	false	0.039603960396039056	0.2554545454545459	2.449224514288091E-7	negative regulation of secretion by cell
GO:0035773	332	1	5	1	25	1	3	false	0.04000000000000006	0.2554545454545459	0.04000000000000006	insulin secretion involved in cellular response to glucose stimulus
GO:0009914	332	2	5	1	142	3	2	false	0.041953850764160756	0.2619784903273149	9.989012086704401E-5	hormone transport
GO:0019693	332	19	5	2	88	2	3	false	0.0446708463949837	0.26811656653203536	1.1222725563149738E-19	ribose phosphate metabolic process
GO:0019637	332	30	5	2	231	3	2	false	0.04512043870311583	0.26811656653203536	2.346119563890903E-38	organophosphate metabolic process
GO:1901137	332	31	5	2	143	2	2	false	0.04579927115137971	0.26811656653203536	4.2123740812290795E-32	carbohydrate derivative biosynthetic process
GO:0051224	332	5	5	1	92	1	4	false	0.05434782608695594	0.31166814551907385	2.0334656387415634E-8	negative regulation of protein transport
GO:0009743	332	4	5	1	69	1	2	false	0.05797101449275333	0.3244625347120028	1.156736660802023E-6	response to carbohydrate
GO:0016651	332	4	5	2	34	4	1	false	0.05888821804381546	0.3244625347120028	2.1562877350353505E-5	oxidoreductase activity, acting on NAD(P)H
GO:1903530	332	12	5	1	190	1	3	false	0.06315789473684404	0.3412955465587149	3.0852688817179707E-19	regulation of secretion by cell
GO:0055086	332	22	5	2	139	3	2	false	0.06522309921025662	0.34580548826570023	4.6405373434628346E-26	nucleobase-containing small molecule metabolic process
GO:1901681	332	5	5	1	289	4	1	false	0.0677724285729105	0.3506391501787805	6.163084548557688E-11	sulfur compound binding
GO:0065003	332	50	5	5	84	5	2	false	0.06863043864709227	0.3506391501787805	2.7092900639714183E-24	protein-containing complex assembly
GO:0002790	332	8	5	1	110	1	2	false	0.07272727272727175	0.36493506493506006	2.4407768686605466E-12	peptide secretion
GO:0009306	332	8	5	1	106	1	4	false	0.07547169811320886	0.36589335706066484	3.3158742713089066E-12	protein secretion
GO:0044281	332	54	5	3	241	5	1	false	0.07597392579556791	0.36589335706066484	3.376360827531214E-55	small molecule metabolic process
GO:1902494	332	40	5	2	143	2	1	false	0.07682458386682998	0.36589335706066484	2.0963027783117526E-36	catalytic complex
GO:0098798	332	18	5	2	181	5	2	false	0.07817083327483149	0.3661000691704608	3.5291958206924503E-25	mitochondrial protein complex
GO:0005746	332	3	5	2	26	5	2	false	0.08461538461538406	0.3870870106838578	3.846153846153832E-4	mitochondrial respirasome
GO:0035592	332	8	5	1	93	1	2	false	0.08602150537634286	0.3870870106838578	9.819185466153326E-12	establishment of protein localization to extracellular region
GO:0016043	332	186	5	5	302	5	2	false	0.08678463228855175	0.3870870106838578	9.351822633513702E-87	cellular component organization
GO:0071840	332	196	5	5	317	5	1	false	0.08859721414286129	0.38899714334600033	6.307892396524805E-91	cellular component organization or biogenesis
GO:1901566	332	63	5	2	207	2	2	false	0.09159983115238246	0.3942199775533126	9.492906416754759E-55	organonitrogen compound biosynthetic process
GO:0071692	332	10	5	1	108	1	1	false	0.092592592592593	0.3942199775533126	2.582456597592788E-14	protein localization to extracellular region
GO:0001678	332	2	5	1	21	1	2	false	0.09523809523809529	0.3994314143567877	0.004761904761904775	cellular glucose homeostasis
GO:0009141	332	7	5	2	21	2	1	false	0.10000000000000034	0.41172161172160343	8.599931200550419E-6	nucleoside triphosphate metabolic process
GO:0023061	332	6	5	1	59	1	2	false	0.10169491525423667	0.41172161172160343	2.2193876203535013E-8	signal release
GO:0050660	332	8	5	1	78	1	3	false	0.1025641025641005	0.41172161172160343	4.2649595337023847E-11	flavin adenine dinucleotide binding
GO:0006753	332	21	5	2	63	2	3	false	0.10752688172043057	0.42384731872998316	3.6206388198451145E-17	nucleoside phosphate metabolic process
GO:0051048	332	5	5	1	45	1	3	false	0.11111111111111134	0.42384731872998316	8.184920266599342E-7	negative regulation of secretion
GO:0034622	332	33	5	5	50	5	1	false	0.11201646245917174	0.42384731872998316	1.0154986014844862E-13	cellular protein-containing complex assembly
GO:0005743	332	26	5	5	39	5	2	false	0.11424958793380023	0.42384731872998316	1.2311593462993105E-10	mitochondrial inner membrane
GO:0022904	332	4	5	3	7	3	2	false	0.11428571428571412	0.42384731872998316	0.02857142857142855	respiratory electron transport chain
GO:1901135	332	49	5	2	231	3	1	false	0.11463486200526235	0.42384731872998316	2.246113118834996E-51	carbohydrate derivative metabolic process
GO:0030073	332	1	5	1	8	1	2	false	0.12499999999999997	0.45616883116883106	0.12499999999999997	insulin secretion
GO:0098796	332	37	5	2	278	5	2	false	0.13304074021945805	0.4792877948931758	6.284819496263092E-47	membrane protein complex
GO:0042773	332	2	5	2	7	3	2	false	0.1428571428571427	0.4997223417098959	0.047619047619047596	ATP synthesis coupled electron transport
GO:0051341	332	6	5	1	160	4	3	false	0.14304337508120216	0.4997223417098959	4.71848255322417E-11	regulation of oxidoreductase activity
GO:0033218	332	11	5	1	289	4	1	false	0.14448410972377626	0.4997223417098959	4.1205022842827564E-20	amide binding
GO:0006811	332	34	5	2	140	3	1	false	0.1462308414138234	0.4997223417098959	2.5138857947618312E-33	ion transport
GO:0051082	332	10	5	1	257	4	1	false	0.14760481979331444	0.4997223417098959	3.446912247456436E-18	unfolded protein binding
GO:0051131	332	1	5	1	33	5	1	false	0.15151515151515094	0.5038626328461948	0.030303030303030103	chaperone-mediated protein complex assembly
GO:0050709	332	2	5	1	13	1	5	false	0.15384615384615394	0.5038626328461948	0.012820512820512787	negative regulation of protein secretion
GO:0055085	332	35	5	2	140	3	1	false	0.1542070691273052	0.5038626328461948	8.300566303458763E-34	transmembrane transport
GO:0002791	332	5	5	1	31	1	3	false	0.16129032258064474	0.5146520146520149	5.885434139049278E-6	regulation of peptide secretion
GO:0051051	332	11	5	1	189	3	3	false	0.16546476746725525	0.5146520146520149	4.885009062720248E-18	negative regulation of transport
GO:0090276	332	1	5	1	6	1	3	false	0.1666666666666666	0.5146520146520149	0.1666666666666666	regulation of peptide hormone secretion
GO:0016655	332	2	5	2	4	2	1	false	0.16666666666666674	0.5146520146520149	0.16666666666666674	oxidoreductase activity, acting on NAD(P)H, quinone or similar compound as acceptor
GO:0003954	332	2	5	2	4	2	1	false	0.16666666666666674	0.5146520146520149	0.16666666666666674	NADH dehydrogenase activity
GO:0065008	332	88	5	2	213	2	1	false	0.16954557533881262	0.5154071900220101	3.463367658727237E-62	regulation of biological quality
GO:0009165	332	9	5	2	21	2	2	false	0.17142857142857207	0.5154071900220101	3.4021705848331363E-6	nucleotide biosynthetic process
GO:0050708	332	5	5	1	29	1	4	false	0.1724137931034482	0.5154071900220101	8.420698075870549E-6	regulation of protein secretion
GO:0051791	332	2	5	1	11	1	1	false	0.18181818181818213	0.5276629532670603	0.01818181818181816	medium-chain fatty acid metabolic process
GO:0002792	332	2	5	1	11	1	3	false	0.18181818181818213	0.5276629532670603	0.01818181818181816	negative regulation of peptide secretion
GO:0033500	332	5	5	1	27	1	1	false	0.1851851851851852	0.5276629532670603	1.2386968908707987E-5	carbohydrate homeostasis
GO:0018130	332	72	5	2	165	2	2	false	0.18891352549889404	0.5276629532670603	1.3059643179360761E-48	heterocycle biosynthetic process
GO:0019438	332	72	5	2	165	2	2	false	0.18891352549889404	0.5276629532670603	1.3059643179360761E-48	aromatic compound biosynthetic process
GO:0006164	332	9	5	2	20	2	3	false	0.18947368421052663	0.5276629532670603	5.9537985234579775E-6	purine nucleotide biosynthetic process
GO:0098800	332	9	5	2	54	5	3	false	0.18965821451947718	0.5276629532670603	1.880428706003304E-10	inner mitochondrial membrane protein complex
GO:0072593	332	12	5	1	233	4	1	false	0.19177581656746165	0.5283235730927129	2.4955153331076395E-20	reactive oxygen species metabolic process
GO:0010817	332	9	5	1	88	2	1	false	0.195141065830719	0.5323751407614761	1.7502395545527013E-12	regulation of hormone levels
GO:0050796	332	1	5	1	5	1	3	false	0.19999999999999998	0.5329540066382192	0.19999999999999998	regulation of insulin secretion
GO:1902600	332	8	5	2	17	2	2	false	0.20588235294117702	0.5329540066382192	4.113533525298224E-5	proton transmembrane transport
GO:0060341	332	26	5	1	126	1	2	false	0.20634920634921122	0.5329540066382192	1.5866322538108142E-27	regulation of cellular localization
GO:0016020	332	234	5	5	320	5	1	false	0.20667381349360964	0.5329540066382192	2.5954870699920162E-80	membrane
GO:1901362	332	76	5	2	166	2	2	false	0.20810514786419704	0.5329540066382192	3.1112899805453504E-49	organic cyclic compound biosynthetic process
GO:0090087	332	22	5	1	105	1	2	false	0.20952380952380534	0.5329540066382192	4.100966439594344E-23	regulation of peptide transport
GO:0009152	332	9	5	2	19	2	3	false	0.2105263157894745	0.5329540066382192	1.0825088224469062E-5	purine ribonucleotide biosynthetic process
GO:0009260	332	9	5	2	19	2	3	false	0.2105263157894745	0.5329540066382192	1.0825088224469062E-5	ribonucleotide biosynthetic process
GO:0048037	332	17	5	1	289	4	1	false	0.21636111377859277	0.538114652829261	8.398145712527633E-28	cofactor binding
GO:0051046	332	15	5	1	69	1	2	false	0.21739130434782516	0.538114652829261	1.7640489704391296E-15	regulation of secretion
GO:0023057	332	31	5	1	142	1	3	false	0.2183098591549315	0.538114652829261	5.378299050141001E-32	negative regulation of signaling
GO:0051223	332	22	5	1	90	1	3	false	0.24444444444444885	0.597294685990349	1.876241368642516E-21	regulation of protein transport
GO:0010648	332	31	5	1	125	1	3	false	0.24799999999999506	0.5987491593301426	4.749213818471064E-30	negative regulation of cell communication
GO:0030072	332	2	5	1	8	1	2	false	0.24999999999999994	0.5987491593301426	0.035714285714285705	peptide hormone secretion
GO:0008152	332	241	5	5	317	5	1	false	0.25143203132013103	0.5987491593301426	2.8355804392380033E-75	metabolic process
GO:0070201	332	24	5	1	94	1	2	false	0.25531914893617674	0.6028964777400476	6.834942951076231E-23	regulation of establishment of protein localization
GO:0015672	332	13	5	2	25	2	1	false	0.26000000000000073	0.6038947669733947	1.922965982731763E-7	monovalent inorganic cation transport
GO:0032880	332	32	5	1	123	1	2	false	0.2601626016260098	0.6038947669733947	2.928901522338143E-30	regulation of protein localization
GO:0003824	332	176	5	4	317	5	1	false	0.26218918708453437	0.6038947669733947	5.762522426740682E-94	catalytic activity
GO:0045087	332	13	5	1	48	1	2	false	0.2708333333333318	0.6180351906158463	5.183274111743763E-12	innate immune response
GO:0003008	332	33	5	1	121	1	1	false	0.27272727272727737	0.6180351906158463	1.9898014515630942E-30	system process
GO:0006793	332	63	5	2	233	4	1	false	0.29583374524202377	0.6613455773516635	1.4851844070197817E-58	phosphorus metabolic process
GO:0006631	332	11	5	1	37	1	2	false	0.2972972972972964	0.6613455773516635	1.1696013789843445E-9	fatty acid metabolic process
GO:0034654	332	72	5	2	131	2	5	false	0.30017615971813105	0.6613455773516635	1.0024322449416023E-38	nucleobase-containing compound biosynthetic process
GO:0036477	332	22	5	1	320	5	1	false	0.3012535014270923	0.6613455773516635	1.8123426840312997E-34	somatodendritic compartment
GO:0006996	332	147	5	5	186	5	1	false	0.3038867391522264	0.6619548348974854	4.594775237629756E-41	organelle organization
GO:0006952	332	26	5	1	84	1	1	false	0.30952380952381553	0.6664196249907208	2.8602674376974984E-22	defense response
GO:0007267	332	32	5	1	103	1	2	false	0.31067961165047836	0.6664196249907208	2.25981406065662E-27	cell-cell signaling
GO:0044271	332	95	5	2	168	2	2	false	0.3182919874536428	0.6738609112709832	1.8279814708349726E-49	cellular nitrogen compound biosynthetic process
GO:0010646	332	60	5	1	183	1	2	false	0.327868852458999	0.6738609112709832	8.345387973762174E-50	regulation of cell communication
GO:0009607	332	29	5	1	159	2	1	false	0.3324576068784357	0.6738609112709832	1.9404198930208307E-32	response to biotic stimulus
GO:0009142	332	6	5	2	10	2	2	false	0.3333333333333329	0.6738609112709832	0.00476190476190475	nucleoside triphosphate biosynthetic process
GO:0046879	332	2	5	1	6	1	2	false	0.3333333333333332	0.6738609112709832	0.06666666666666664	hormone secretion
GO:0004466	332	1	5	1	3	1	1	false	0.33333333333333337	0.6738609112709832	0.33333333333333337	long-chain-acyl-CoA dehydrogenase activity
GO:0090278	332	1	5	1	3	1	4	false	0.33333333333333337	0.6738609112709832	0.33333333333333337	negative regulation of peptide hormone secretion
GO:0045271	332	2	5	2	3	2	2	false	0.33333333333333337	0.6738609112709832	0.33333333333333337	respiratory chain complex I
GO:0048585	332	34	5	1	180	2	3	false	0.34295468653006267	0.6883590493924829	1.7267521782191482E-37	negative regulation of response to stimulus
GO:0015985	332	5	5	2	8	2	1	false	0.35714285714285693	0.7117527862208709	0.01785714285714285	energy coupled proton transport, down electrochemical gradient
GO:0001676	332	4	5	1	11	1	1	false	0.36363636363636415	0.7195902688860446	0.003030303030303028	long-chain fatty acid metabolic process
GO:0006629	332	33	5	1	231	3	2	false	0.3716347066640753	0.7302751928154206	9.60056126947221E-41	lipid metabolic process
GO:0034220	332	26	5	2	42	2	2	false	0.37746806039489406	0.7365869789650363	6.005655347801626E-12	ion transmembrane transport
GO:0019725	332	28	5	1	301	5	3	false	0.38837499251993024	0.7526439510213822	4.436946495380853E-40	cellular homeostasis
GO:0044255	332	28	5	1	233	4	2	false	0.40289911618509977	0.7714663509128145	8.554968570183498E-37	cellular lipid metabolic process
GO:0051649	332	25	5	1	157	3	3	false	0.4078487774809706	0.7714663509128145	1.4787747114668915E-29	establishment of localization in cell
GO:0098655	332	20	5	2	31	2	2	false	0.40860215053763277	0.7714663509128145	1.181023573053353E-8	cation transmembrane transport
GO:0016627	332	4	5	1	34	4	1	false	0.40906934621355645	0.7714663509128145	2.1562877350353505E-5	oxidoreductase activity, acting on the CH-CH group of donors
GO:1901701	332	29	5	1	68	1	2	false	0.4264705882352916	0.7989215686274462	7.27220297661988E-20	cellular response to oxygen-containing compound
GO:1901265	332	64	5	1	148	1	2	false	0.43243243243242285	0.804725255056363	1.645072286270353E-43	nucleoside phosphate binding
GO:1901700	332	37	5	1	82	1	1	false	0.4512195121951116	0.8322133745199138	3.46355541526847E-24	response to oxygen-containing compound
GO:0005737	332	276	5	5	323	5	2	false	0.453126855165647	0.8322133745199138	1.020639794972702E-57	cytoplasm
GO:0005759	332	19	5	1	167	5	2	false	0.45759654853577786	0.8349651307698285	2.068108966567513E-25	mitochondrial matrix
GO:0006082	332	34	5	1	238	4	3	false	0.46251238205651823	0.8372541382667935	5.520358892858085E-42	organic acid metabolic process
GO:0051707	332	28	5	1	60	1	2	false	0.46666666666667067	0.8372541382667935	9.641347138510144E-18	response to other organism
GO:0070887	332	64	5	1	136	1	2	false	0.470588235294119	0.8372541382667935	2.1234658401598604E-40	cellular response to chemical stimulus
GO:0098660	332	18	5	2	26	2	1	false	0.4707692307692291	0.8372541382667935	6.40092173272947E-7	inorganic ion transmembrane transport
GO:0009055	332	4	5	1	35	5	2	false	0.47660427807486816	0.839745044184391	1.90985485103132E-5	electron transfer activity
GO:0006955	332	44	5	1	159	2	2	false	0.47814664437545396	0.839745044184391	2.6387780983453675E-40	immune response
GO:0140352	332	39	5	1	310	5	2	false	0.49183973989082824	0.8413173652694612	1.6999776394640338E-50	export from cell
GO:0045333	332	5	5	3	6	3	1	false	0.4999999999999995	0.8413173652694612	0.1666666666666666	cellular respiration
GO:0046676	332	1	5	1	2	1	4	false	0.5	0.8413173652694612	0.5	negative regulation of insulin secretion
GO:0071326	332	2	5	1	4	1	2	false	0.5000000000000001	0.8413173652694612	0.16666666666666674	cellular response to monosaccharide stimulus
GO:0071331	332	2	5	1	4	1	2	false	0.5000000000000001	0.8413173652694612	0.16666666666666674	cellular response to hexose stimulus
GO:0071333	332	2	5	1	4	1	3	false	0.5000000000000001	0.8413173652694612	0.16666666666666674	cellular response to glucose stimulus
GO:0006120	332	2	5	2	4	3	2	false	0.5000000000000001	0.8413173652694612	0.16666666666666674	mitochondrial electron transport, NADH to ubiquinone
GO:0006139	332	114	5	2	227	3	5	false	0.5033186490455368	0.8418603594154513	8.784044856095733E-68	nucleobase-containing compound metabolic process
GO:0051179	332	160	5	3	317	5	1	false	0.508928361459498	0.8462063288172719	8.483385345403164E-95	localization
GO:0009605	332	48	5	1	159	2	1	false	0.5139718175304603	0.8495651807415256	7.426995379600725E-42	response to external stimulus
GO:0023051	332	61	5	1	195	2	2	false	0.5288924134285053	0.8649110807113478	3.9028461033031574E-52	regulation of signaling
GO:0098542	332	18	5	1	34	1	2	false	0.5294117647058784	0.8649110807113478	4.5372844841480944E-10	defense response to other organism
GO:0006812	332	25	5	2	34	2	1	false	0.534759358288765	0.8685975703996702	1.9065320380506984E-8	cation transport
GO:0050954	332	7	5	1	13	1	1	false	0.5384615384615388	0.8695844385499564	5.827505827505821E-4	sensory perception of mechanical stimulus
GO:0055082	332	19	5	1	35	1	2	false	0.542857142857145	0.8716734693877585	2.4630972913946895E-10	cellular chemical homeostasis
GO:0016310	332	46	5	2	62	2	1	false	0.5473294553146637	0.873861232633071	3.658414525179187E-15	phosphorylation
GO:1901360	332	124	5	2	231	3	1	false	0.5553352286596265	0.8816338940867515	1.0307323807494193E-68	organic cyclic compound metabolic process
GO:0043168	332	71	5	1	127	1	1	false	0.5590551181102328	0.8825533044324462	2.0071600237836754E-37	anion binding
GO:0043207	332	28	5	1	49	1	2	false	0.5714285714285765	0.893855683910928	2.560824792650351E-14	response to external biotic stimulus
GO:0042995	332	50	5	1	320	5	1	false	0.5748623085008282	0.893855683910928	9.575248749828281E-60	cell projection
GO:0097447	332	19	5	1	33	1	3	false	0.5757575757575728	0.893855683910928	1.2212857403165354E-9	dendritic tree
GO:0005623	332	52	5	1	323	5	1	false	0.5867362591279177	0.903246544519449	2.0612442124599763E-61	cell
GO:0050662	332	10	5	1	17	1	1	false	0.5882352941176482	0.903246544519449	5.141916906622793E-5	coenzyme binding
GO:0048583	332	78	5	1	215	2	2	false	0.595044555531378	0.9087365223060719	1.2236745923948775E-60	regulation of response to stimulus
GO:1901576	332	131	5	2	231	3	2	false	0.6004773658085906	0.9120764313092645	4.411369896105297E-68	organic substance biosynthetic process
GO:0097367	332	60	5	1	289	4	1	false	0.6079275149976567	0.9171905222437151	1.3495665134156008E-63	carbohydrate derivative binding
GO:0030425	332	19	5	1	31	1	2	false	0.612903225806451	0.9171905222437151	7.086141438320131E-9	dendrite
GO:0048878	332	27	5	1	44	1	1	false	0.6136363636363645	0.9171905222437151	1.4569745267658192E-12	chemical homeostasis
GO:0007600	332	13	5	1	21	1	1	false	0.6190476190476191	0.918514740911619	4.914246400314525E-6	sensory perception
GO:0005515	332	257	5	4	289	4	1	false	0.6237473669325441	0.918514740911619	2.789102920783782E-43	protein binding
GO:0032787	332	20	5	1	32	1	1	false	0.6250000000000027	0.918514740911619	4.428838398950101E-9	monocarboxylic acid metabolic process
GO:0043231	332	275	5	5	301	5	2	false	0.6345304187474965	0.918514740911619	4.4222740532663693E-38	intracellular membrane-bounded organelle
GO:0050877	332	21	5	1	33	1	1	false	0.6363636363636318	0.918514740911619	2.8183517084227716E-9	nervous system process
GO:0050790	332	43	5	1	192	4	2	false	0.6406081922374862	0.918514740911619	6.482229349189333E-44	regulation of catalytic activity
GO:0043005	332	31	5	1	48	1	1	false	0.6458333333333318	0.918514740911619	2.356033687156231E-13	neuron projection
GO:0098662	332	17	5	2	21	2	2	false	0.647619047619048	0.918514740911619	1.6708437761069373E-4	inorganic cation transmembrane transport
GO:0046903	332	41	5	1	140	3	1	false	0.6495620894588509	0.918514740911619	2.3191166339177254E-36	secretion
GO:0002376	332	60	5	1	317	5	1	false	0.6523544916165067	0.918514740911619	2.8140636816218703E-66	immune system process
GO:0044419	332	60	5	1	317	5	1	false	0.6523544916165067	0.918514740911619	2.8140636816218703E-66	interspecies interaction between organisms
GO:0005829	332	126	5	2	320	5	2	false	0.6537471465563125	0.918514740911619	1.490023087055551E-92	cytosol
GO:0036094	332	68	5	1	289	4	1	false	0.6602360456376898	0.9230165613143823	6.018445741359042E-68	small molecule binding
GO:0070991	332	2	5	1	3	1	1	false	0.6666666666666667	0.9273927392739274	0.33333333333333337	medium-chain-acyl-CoA dehydrogenase activity
GO:0044237	332	233	5	4	303	5	2	false	0.6730599911392747	0.9316741749267793	1.3766529258402167E-70	cellular metabolic process
GO:0071310	332	53	5	1	77	1	2	false	0.6883116883116922	0.944000113398345	1.826896275686478E-20	cellular response to organic substance
GO:0032879	332	61	5	1	239	4	2	false	0.6949937222914231	0.944000113398345	1.8672097616714306E-58	regulation of localization
GO:0051234	332	142	5	3	160	3	1	false	0.6973668497731519	0.944000113398345	3.660178160186764E-24	establishment of localization
GO:0006725	332	118	5	2	233	4	1	false	0.6987616497752873	0.944000113398345	1.414382531872105E-69	cellular aromatic compound metabolic process
GO:0046483	332	118	5	2	233	4	1	false	0.6987616497752873	0.944000113398345	1.414382531872105E-69	heterocycle metabolic process
GO:0051049	332	48	5	1	145	3	2	false	0.7037215657904881	0.9461519616608954	1.483772080886254E-39	regulation of transport
GO:0032559	332	37	5	1	52	1	2	false	0.7115384615384651	0.9467654986522911	2.2314547888955056E-13	adenyl ribonucleotide binding
GO:0009144	332	6	5	2	7	2	1	false	0.7142857142857143	0.9467654986522911	0.14285714285714285	purine nucleoside triphosphate metabolic process
GO:0009199	332	6	5	2	7	2	1	false	0.7142857142857143	0.9467654986522911	0.14285714285714285	ribonucleoside triphosphate metabolic process
GO:0032553	332	51	5	1	71	1	2	false	0.7183098591549356	0.9476294386034596	4.437172176371943E-18	ribonucleotide binding
GO:0065009	332	73	5	1	318	5	2	false	0.7311061148361853	0.9485026830534831	7.431659902502291E-74	regulation of molecular function
GO:0031974	332	141	5	2	320	5	1	false	0.73138669932725	0.9485026830534831	1.0011315472221832E-94	membrane-enclosed lumen
GO:0032991	332	143	5	2	323	5	1	false	0.7346051928515496	0.9485026830534831	1.0960354658490998E-95	protein-containing complex
GO:0043226	332	301	5	5	320	5	1	false	0.7348818575477933	0.9485026830534831	5.295747701953036E-31	organelle
GO:0030554	332	39	5	1	53	1	1	false	0.7358490566037698	0.9485026830534831	4.159768549865546E-13	adenyl nucleotide binding
GO:0005654	332	75	5	1	320	5	2	false	0.7394563657762294	0.9488001770918743	4.0405282581189467E-75	nucleoplasm
GO:0003995	332	3	5	1	4	1	1	false	0.7500000000000001	0.9543731072169206	0.25000000000000006	acyl-CoA dehydrogenase activity
GO:0042592	332	44	5	1	88	2	1	false	0.7528735632183851	0.9543731072169206	3.809740727933852E-26	homeostatic process
GO:0098590	332	57	5	1	234	5	2	false	0.7558145654805256	0.9543731072169206	6.262029158356547E-56	plasma membrane region
GO:0048523	332	74	5	1	302	5	3	false	0.7573850637344246	0.9543731072169206	1.751432125515845E-72	negative regulation of cellular process
GO:0042221	332	82	5	1	159	2	1	false	0.7670567629965945	0.9560911683456322	2.342105086452157E-47	response to chemical
GO:0009987	332	301	5	5	317	5	1	false	0.7705498988778416	0.9560911683456322	2.956787001756026E-27	cellular process
GO:0043233	332	141	5	2	301	5	2	false	0.7726236211262423	0.9560911683456322	9.71439598844852E-90	organelle lumen
GO:0044249	332	131	5	2	233	4	2	false	0.7765265825923182	0.9560911683456322	8.407194884874783E-69	cellular biosynthetic process
GO:0006950	332	84	5	1	159	2	1	false	0.7790780988774686	0.9560911683456322	2.790354863763475E-47	response to stress
GO:0043229	332	296	5	5	311	5	2	false	0.7797257467720722	0.9560911683456322	7.482623334090945E-26	intracellular organelle
GO:0070013	332	141	5	2	296	5	2	false	0.7836535998746371	0.9560911683456322	2.358028283743369E-88	intracellular organelle lumen
GO:0034641	332	135	5	2	237	4	2	false	0.7859681846542386	0.9560911683456322	8.681028562847372E-70	cellular nitrogen compound metabolic process
GO:0005622	332	309	5	5	323	5	1	false	0.8001377293400946	0.9604842969522601	8.623222322410371E-25	intracellular
GO:0043227	332	288	5	5	301	5	1	false	0.8007039402104146	0.9604842969522601	4.8646131053025507E-23	membrane-bounded organelle
GO:0010033	332	66	5	1	82	1	1	false	0.8048780487804638	0.9604842969522601	2.395891735973152E-17	response to organic substance
GO:0120025	332	48	5	1	59	1	2	false	0.8135593220338972	0.9604842969522601	3.573064920377407E-12	plasma membrane bounded cell projection
GO:0009259	332	19	5	2	21	2	2	false	0.8142857142857141	0.9604842969522601	0.0047619047619047675	ribonucleotide metabolic process
GO:0050896	332	159	5	2	317	5	1	false	0.8164525462878394	0.9604842969522601	8.377343028585279E-95	response to stimulus
GO:0003674	332	317	5	5	330	5	1	false	0.8169243664469401	0.9604842969522601	1.4373803489818437E-23	molecular_function
GO:0008150	332	317	5	5	330	5	1	false	0.8169243664469401	0.9604842969522601	1.4373803489818437E-23	biological_process
GO:0005634	332	140	5	2	275	5	1	false	0.8259471799558724	0.9624061689446873	3.585439627802201E-82	nucleus
GO:0017076	332	53	5	1	64	1	1	false	0.8281249999999986	0.9624061689446873	1.3448166657791911E-12	purine nucleotide binding
GO:1901564	332	170	5	2	231	3	2	false	0.8288337825075243	0.9624061689446873	2.0553796289262964E-57	organonitrogen compound metabolic process
GO:0031981	332	85	5	1	186	3	2	false	0.8420738410220268	0.9737561700707388	3.463003682760075E-55	nuclear lumen
GO:0048519	332	100	5	1	317	5	2	false	0.8518797496351612	0.9809683145916693	3.1130121432912196E-85	negative regulation of biological process
GO:0023052	332	101	5	1	317	5	1	false	0.8552926586297472	0.9809683145916693	1.4489134860478456E-85	signaling
GO:0032940	332	37	5	1	43	1	2	false	0.8604651162790651	0.9828890149366556	1.640297786221319E-7	secretion by cell
GO:0009058	332	133	5	2	241	5	1	false	0.873153774400108	0.9933449822122686	2.0095681436308257E-71	biosynthetic process
GO:0007154	332	103	5	1	301	5	1	false	0.878970238620417	0.9959299881142628	2.130092452564777E-83	cell communication
GO:0005575	332	323	5	5	330	5	1	false	0.897749255296524	0.9966277109134095	1.2608201210965122E-14	cellular_component
GO:0009150	332	19	5	2	20	2	2	false	0.899999999999998	0.9966277109134095	0.05000000000000003	purine ribonucleotide metabolic process
GO:0043167	332	127	5	1	289	4	1	false	0.9028775258835997	0.9966277109134095	1.781196708628032E-85	ion binding
GO:0006163	332	20	5	2	21	2	2	false	0.9047619047619065	0.9966277109134095	0.04761904761904764	purine nucleotide metabolic process
GO:0032501	332	121	5	1	317	5	1	false	0.9114027858570211	0.9966277109134095	6.307892396524805E-91	multicellular organismal process
GO:0015833	332	91	5	1	99	1	2	false	0.9191919191919036	0.9966277109134095	5.841092059361547E-12	peptide transport
GO:0050789	332	194	5	2	317	5	2	false	0.92348817625368	0.9966277109134095	2.4766152093736326E-91	regulation of biological process
GO:0032555	332	50	5	1	54	1	2	false	0.9259259259259376	0.9966277109134095	3.162045337406044E-6	purine ribonucleotide binding
GO:0008104	332	108	5	1	116	1	1	false	0.9310344827586269	0.9966277109134095	1.5740597524929278E-12	protein localization
GO:0005488	332	289	5	4	317	5	1	false	0.9362596482601429	0.9966277109134095	9.727631283239548E-41	binding
GO:0051716	332	129	5	1	303	5	2	false	0.9390799403376007	0.9966277109134095	3.79168802137108E-89	cellular response to stimulus
GO:0045184	332	91	5	1	151	3	2	false	0.9391617405218191	0.9966277109134095	1.304012256873343E-43	establishment of protein localization
GO:0019752	332	32	5	1	34	1	1	false	0.9411764705882264	0.9966277109134095	0.0017825311942958803	carboxylic acid metabolic process
GO:0000166	332	64	5	1	68	1	2	false	0.9411764705882397	0.9966277109134095	1.2279204553129064E-6	nucleotide binding
GO:1901363	332	146	5	1	289	4	1	false	0.9413276788476582	0.9966277109134095	2.1774838635715286E-86	heterocyclic compound binding
GO:0097159	332	148	5	1	289	4	1	false	0.9445753735672109	0.9966277109134095	2.332972468032242E-86	organic cyclic compound binding
GO:0110165	332	320	5	5	323	5	1	false	0.9541354641474554	0.9966277109134095	1.797164469842868E-7	cellular anatomical entity
GO:0015031	332	89	5	1	93	1	2	false	0.9569892473118223	0.9966277109134095	3.424968361854713E-7	protein transport
GO:0006810	332	140	5	3	142	3	1	false	0.9580461492358625	0.9966277109134095	9.989012086704952E-5	transport
GO:0065007	332	213	5	2	317	5	1	false	0.9585440233843376	0.9966277109134095	1.5929685663942652E-86	biological regulation
GO:0051641	332	107	5	1	160	3	1	false	0.9650316455696681	0.9966277109134095	1.1120971490625808E-43	cellular localization
GO:0019222	332	135	5	1	278	5	2	false	0.9652087985363548	0.9966277109134095	4.8300570633987896E-83	regulation of metabolic process
GO:0071705	332	94	5	1	140	3	1	false	0.9660842754367777	0.9966277109134095	4.444629003458063E-38	nitrogen compound transport
GO:0042886	332	91	5	1	94	1	1	false	0.9680851063830017	0.9966277109134095	7.460236937125096E-6	amide transport
GO:0006796	332	62	5	2	63	2	1	false	0.9682539682539529	0.9966277109134095	0.015873015873015803	phosphate-containing compound metabolic process
GO:0071702	332	99	5	1	140	3	1	false	0.9761830287323174	0.9997494068195669	2.3191166339177585E-36	organic substance transport
GO:0033036	332	116	5	1	160	3	1	false	0.9802304752806625	0.9997494068195669	1.9131141213004037E-40	macromolecule localization
GO:0071944	332	181	5	1	320	5	1	false	0.9851620807081696	0.9997494068195669	1.6523234958712685E-94	cell periphery
GO:0050794	332	181	5	1	303	5	2	false	0.9899319142530574	0.9997494068195669	4.259610972159962E-88	regulation of cellular process
GO:0044238	332	224	5	3	241	5	1	false	0.9973032671761395	0.9997494068195669	2.03072183529897E-26	primary metabolic process
GO:0005886	332	181	5	1	234	5	2	false	0.9994875920082389	0.9997494068195669	6.856774497015748E-54	plasma membrane
GO:0071704	332	231	5	3	241	5	1	false	0.9995019032724624	0.9997494068195669	6.633945754754382E-18	organic substance metabolic process
GO:0006807	332	219	5	2	241	5	1	false	0.9997494068195669	0.9997494068195669	1.1902212656387908E-31	nitrogen compound metabolic process
GO:0000000	332	330	5	5	0	0	0	true	1.0	1.0	1.0	Gene Ontology
GO:0032981	332	6	5	5	6	5	2	true	1.0	1.0	1.0	mitochondrial respiratory chain complex I assembly
GO:0017099	332	1	5	1	1	1	1	true	1.0	1.0	1.0	very-long-chain-acyl-CoA dehydrogenase activity
GO:0050136	332	2	5	2	2	2	2	true	1.0	1.0	1.0	NADH dehydrogenase (quinone) activity
GO:0034284	332	4	5	1	4	1	1	true	1.0	1.0	1.0	response to monosaccharide
GO:0007605	332	7	5	1	7	1	1	true	1.0	1.0	1.0	sensory perception of sound
GO:0008137	332	2	5	2	2	2	1	true	1.0	1.0	1.0	NADH dehydrogenase (ubiquinone) activity
GO:0009117	332	21	5	2	21	2	1	true	1.0	1.0	1.0	nucleotide metabolic process
GO:0009145	332	6	5	2	6	2	2	true	1.0	1.0	1.0	purine nucleoside triphosphate biosynthetic process
GO:0009201	332	6	5	2	6	2	2	true	1.0	1.0	1.0	ribonucleoside triphosphate biosynthetic process
GO:0009205	332	6	5	2	6	2	2	true	1.0	1.0	1.0	purine ribonucleoside triphosphate metabolic process
GO:0009206	332	6	5	2	6	2	3	true	1.0	1.0	1.0	purine ribonucleoside triphosphate biosynthetic process
GO:0009746	332	4	5	1	4	1	1	true	1.0	1.0	1.0	response to hexose
GO:0009749	332	4	5	1	4	1	1	true	1.0	1.0	1.0	response to glucose
GO:0042593	332	5	5	1	5	1	1	true	1.0	1.0	1.0	glucose homeostasis
GO:0043436	332	34	5	1	34	1	1	true	1.0	1.0	1.0	oxoacid metabolic process
GO:0015986	332	5	5	2	5	2	2	true	1.0	1.0	1.0	ATP synthesis coupled proton transport
