## Supplementary File S3 for "Computational identification of human biological processes and protein sequence motifs putatively targeted by SARS-CoV-2 proteins using protein-protein interaction networks": table-mcl2_cluster16-Parent-Child-Union-Benjamini-Hochberg.txt

ID	Pop.total	Pop.term	Study.total	Study.term	Pop.family	Study.family	nparents	is.trivial	p	p.adjusted	p.min	name
GO:0030532	332	5	5	3	147	5	3	false	1.8879718926955333E-4	0.02584033851941377	1.872597864230203E-9	small nuclear ribonucleoprotein complex
GO:0120114	332	5	5	3	143	5	1	false	2.0508205174137912E-4	0.02584033851941377	2.153748141075801E-9	Sm-like protein family complex
GO:0006396	332	31	5	5	122	5	2	false	8.196856389239219E-4	0.06885359366960944	1.1257965226487357E-29	RNA processing
GO:0005681	332	9	5	3	147	5	2	false	0.0015197367582818545	0.09574341577175684	1.4533694183653407E-14	spliceosomal complex
GO:0098781	332	2	5	2	55	3	1	false	0.002020202020202006	0.1018181818181811	6.734006734006702E-4	ncRNA transcription
GO:0042795	332	2	5	2	34	3	2	false	0.005347593582887638	0.2067420143536432	0.0017825311942958834	snRNA transcription by RNA polymerase II
GO:0000974	332	4	5	2	143	5	1	false	0.005742833732045645	0.2067420143536432	5.987419832190357E-8	Prp19 complex
GO:0005654	332	75	5	4	320	5	2	false	0.011626238157527051	0.3662265019621021	4.0405282581189467E-75	nucleoplasm
GO:0032991	332	143	5	5	323	5	1	false	0.01634866303574509	0.4390243902439086	1.0960354658490998E-95	protein-containing complex
GO:0018208	332	6	5	2	42	2	1	false	0.01742160278745669	0.4390243902439086	1.9062920218247967E-7	peptidyl-proline modification
GO:0090304	332	98	5	5	212	5	2	false	0.01995598964212246	0.4494382022471744	5.065350127896407E-63	nucleic acid metabolic process
GO:0016071	332	26	5	4	92	5	1	false	0.02140181915462735	0.4494382022471744	1.764932931747011E-23	mRNA metabolic process
GO:0032039	332	1	5	1	209	5	2	false	0.023923444976078918	0.4526538333147905	0.004784688995215567	integrator complex
GO:0006457	332	17	5	2	301	5	1	false	0.027204806276610455	0.4526538333147905	4.124309291699016E-28	protein folding
GO:0006139	332	114	5	5	227	5	5	false	0.0305525374844472	0.4526538333147905	8.784044856095733E-68	nucleobase-containing compound metabolic process
GO:0006725	332	118	5	5	233	5	1	false	0.03192341515335417	0.4526538333147905	1.414382531872105E-69	cellular aromatic compound metabolic process
GO:0046483	332	118	5	5	233	5	1	false	0.03192341515335417	0.4526538333147905	1.414382531872105E-69	heterocycle metabolic process
GO:0005634	332	140	5	5	275	5	1	false	0.03299873558175651	0.4526538333147905	3.585439627802201E-82	nucleus
GO:0071013	332	4	5	2	45	4	4	false	0.03412866203563897	0.4526538333147905	6.7116346186114005E-6	catalytic step 2 spliceosome
GO:2000142	332	1	5	1	54	2	2	false	0.0370370370370373	0.46666666666667	0.018518518518518615	regulation of DNA-templated transcription, initiation
GO:1901360	332	124	5	5	231	5	1	false	0.04290592222617281	0.5142857142857142	1.0307323807494193E-68	organic cyclic compound metabolic process
GO:2000144	332	1	5	1	19	1	3	false	0.052631578947368335	0.5142857142857142	0.052631578947368335	positive regulation of DNA-templated transcription, initiation
GO:0071774	332	2	5	1	38	1	2	false	0.05263157894736862	0.5142857142857142	0.0014224751066856391	response to fibroblast growth factor
GO:0016591	332	1	5	1	75	4	2	false	0.05333333333333336	0.5142857142857142	0.01333333333333329	RNA polymerase II, holoenzyme
GO:0034641	332	135	5	5	237	5	2	false	0.05805444064703458	0.5142857142857142	8.681028562847372E-70	cellular nitrogen compound metabolic process
GO:0044344	332	2	5	1	34	1	3	false	0.05882352941176444	0.5142857142857142	0.0017825311942958834	cellular response to fibroblast growth factor stimulus
GO:0008380	332	12	5	4	31	5	1	false	0.06001377191588558	0.5142857142857142	7.086141438320131E-9	RNA splicing
GO:0060260	332	1	5	1	32	2	3	false	0.06250000000000042	0.5142857142857142	0.03125000000000015	regulation of transcription initiation from RNA polymerase II promoter
GO:0050434	332	1	5	1	15	1	3	false	0.06666666666666664	0.5142857142857142	0.06666666666666664	positive regulation of viral transcription
GO:0046782	332	1	5	1	15	1	2	false	0.06666666666666664	0.5142857142857142	0.06666666666666664	regulation of viral transcription
GO:0140097	332	6	5	1	176	2	1	false	0.06720779220779316	0.5142857142857142	2.6403522570415073E-11	catalytic activity, acting on DNA
GO:0010467	332	120	5	5	204	5	1	false	0.06800650214275201	0.5142857142857142	1.6719202086853001E-59	gene expression
GO:0000398	332	9	5	4	16	4	2	false	0.06923076923076929	0.5142857142857142	8.741258741258732E-5	mRNA splicing, via spliceosome
GO:0043903	332	7	5	1	196	2	2	false	0.07032967032967245	0.5142857142857142	5.054667793882316E-13	regulation of symbiosis, encompassing mutualism through parasitism
GO:0060261	332	1	5	1	14	1	4	false	0.07142857142857141	0.5142857142857142	0.07142857142857141	positive regulation of transcription initiation from RNA polymerase II promoter
GO:1990904	332	32	5	3	143	5	1	false	0.07424774482593742	0.5197342137815619	1.2035354517797626E-32	ribonucleoprotein complex
GO:0030880	332	5	5	1	309	5	2	false	0.07882515881415975	0.5249999999999992	4.4006052122239595E-11	RNA polymerase complex
GO:0006397	332	16	5	4	39	5	2	false	0.08029081713292321	0.5249999999999992	2.6517278227984995E-11	mRNA processing
GO:0071011	332	2	5	2	9	3	1	false	0.08333333333333322	0.5249999999999992	0.027777777777777755	precatalytic spliceosome
GO:0005684	332	2	5	2	9	3	1	false	0.08333333333333322	0.5249999999999992	0.027777777777777755	U2-type spliceosomal complex
GO:0006367	332	1	5	1	35	3	2	false	0.08571428571428572	0.526829268292683	0.02857142857142864	transcription initiation from RNA polymerase II promoter
GO:0048524	332	6	5	1	129	2	3	false	0.0912063953488371	0.5472383720930226	1.7580323089770776E-10	positive regulation of viral process
GO:0005667	332	6	5	1	310	5	2	false	0.09368281754295764	0.5490248842052401	8.517300410756468E-13	transcription factor complex
GO:0006352	332	2	5	1	59	3	2	false	0.09994155464640612	0.5723925402475987	5.844535359438967E-4	DNA-templated transcription, initiation
GO:0003755	332	4	5	1	73	2	3	false	0.10730593607306001	0.5972108285479887	9.187545363505383E-7	peptidyl-prolyl cis-trans isomerase activity
GO:0032784	332	3	5	1	54	2	2	false	0.10901467505241062	0.5972108285479887	4.031607805192707E-5	regulation of DNA-templated transcription, elongation
GO:0031974	332	141	5	4	320	5	1	false	0.12017291782943347	0.6443313892131327	1.0011315472221832E-94	membrane-enclosed lumen
GO:0008543	332	2	5	1	16	1	2	false	0.12499999999999997	0.6562499999999999	0.008333333333333312	fibroblast growth factor receptor signaling pathway
GO:1902494	332	40	5	3	143	5	1	false	0.13346953406844528	0.6737967914438516	2.0963027783117526E-36	catalytic complex
GO:0031981	332	85	5	4	186	5	2	false	0.13504011502541635	0.6737967914438516	3.463003682760075E-55	nuclear lumen
GO:0050792	332	6	5	1	44	1	2	false	0.13636363636363663	0.6737967914438516	1.4166208153729618E-7	regulation of viral process
GO:0051276	332	21	5	1	147	1	1	false	0.14285714285714055	0.6872727272727346	7.016752313208054E-26	chromosome organization
GO:0043233	332	141	5	4	301	5	2	false	0.14847350939124843	0.6872727272727346	9.71439598844852E-90	organelle lumen
GO:0032786	332	3	5	1	20	1	3	false	0.15000000000000008	0.6872727272727346	8.771929824561416E-4	positive regulation of DNA-templated transcription, elongation
GO:0003729	332	9	5	1	60	1	1	false	0.1500000000000016	0.6872727272727346	6.764461542441828E-11	mRNA binding
GO:0070013	332	141	5	4	296	5	2	false	0.15722599218946598	0.707516964852597	2.358028283743369E-88	intracellular organelle lumen
GO:0036260	332	1	5	1	31	5	1	false	0.16129032258064518	0.7077660726908179	0.03225806451612895	RNA capping
GO:0032993	332	5	5	1	143	5	1	false	0.16518393419414235	0.7077660726908179	2.153748141075801E-9	protein-DNA complex
GO:0055029	332	5	5	1	140	5	2	false	0.1685157315930519	0.7077660726908179	2.398279792568478E-9	nuclear DNA-directed RNA polymerase complex
GO:0044798	332	5	5	1	140	5	2	false	0.1685157315930519	0.7077660726908179	2.398279792568478E-9	nuclear transcription factor complex
GO:0018193	332	42	5	2	99	2	1	false	0.1774891774891686	0.7258806818181898	6.101240639317122E-29	peptidyl-amino acid modification
GO:0034243	332	3	5	1	32	2	3	false	0.18145161290322653	0.7258806818181898	2.0161290322580634E-4	regulation of transcription elongation from RNA polymerase II promoter
GO:0003678	332	2	5	1	11	1	4	false	0.18181818181818213	0.7258806818181898	0.01818181818181816	DNA helicase activity
GO:0016853	332	17	5	1	176	2	1	false	0.18435064935065137	0.7258806818181898	5.2960509331333136E-24	isomerase activity
GO:0006354	332	4	5	1	59	3	2	false	0.19299270971115656	0.7482178899570994	2.1971937441500066E-6	DNA-templated transcription, elongation
GO:0032968	332	3	5	1	15	1	4	false	0.19999999999999987	0.7494763190830626	0.002197802197802196	positive regulation of transcription elongation from RNA polymerase II promoter
GO:0097550	332	1	5	1	5	1	1	false	0.19999999999999998	0.7494763190830626	0.19999999999999998	transcriptional preinitiation complex
GO:0003677	332	43	5	2	95	2	1	false	0.20223964165733432	0.7494763190830626	4.71732334845822E-28	DNA binding
GO:0070848	332	14	5	1	66	1	1	false	0.21212121212121338	0.7747035573122576	1.2917621489473927E-14	response to growth factor
GO:0006366	332	34	5	3	55	3	1	false	0.2280922431865806	0.8008474576271138	1.1880310858726769E-15	transcription by RNA polymerase II
GO:0070918	332	3	5	1	13	1	2	false	0.23076923076923084	0.8008474576271138	0.0034965034965034974	production of small RNA involved in gene silencing by RNA
GO:0019080	332	10	5	1	43	1	1	false	0.23255813953488244	0.8008474576271138	5.215573247126628E-10	viral gene expression
GO:0019083	332	10	5	1	43	1	2	false	0.23255813953488244	0.8008474576271138	5.215573247126628E-10	viral transcription
GO:0016859	332	4	5	1	17	1	1	false	0.23529411764705896	0.8008474576271138	4.201680672268905E-4	cis-trans isomerase activity
GO:0016458	332	16	5	1	301	5	2	false	0.24042019120229333	0.8008474576271138	6.914283224319081E-27	gene silencing
GO:0035196	332	3	5	1	12	1	2	false	0.2499999999999996	0.8008474576271138	0.004545454545454539	production of miRNAs involved in gene silencing by miRNA
GO:0006370	332	1	5	1	16	4	2	false	0.24999999999999994	0.8008474576271138	0.06249999999999998	7-methylguanosine mRNA capping
GO:0005674	332	1	5	1	4	1	2	false	0.25000000000000006	0.8008474576271138	0.25000000000000006	transcription factor TFIIF complex
GO:0008152	332	241	5	5	317	5	1	false	0.25143203132013103	0.8008474576271138	2.8355804392380033E-75	metabolic process
GO:0007249	332	15	5	1	59	1	2	false	0.2542372881355917	0.8008474576271138	2.5065441547513134E-14	I-kappaB kinase/NF-kappaB signaling
GO:0071363	332	14	5	1	53	1	2	false	0.26415094339622397	0.8042553191489362	4.1597685498655014E-13	cellular response to growth factor stimulus
GO:0044237	332	233	5	5	303	5	2	false	0.2662016199842731	0.8042553191489362	1.3766529258402167E-70	cellular metabolic process
GO:0051091	332	18	5	1	121	2	4	false	0.2764462809917397	0.8042553191489362	7.832929680033745E-22	positive regulation of DNA-binding transcription factor activity
GO:0006351	332	55	5	3	145	5	3	false	0.27950302412704836	0.8042553191489362	2.343864620440334E-41	transcription, DNA-templated
GO:0044260	332	185	5	5	238	5	2	false	0.28033000081056236	0.8042553191489362	2.4850019142082423E-54	cellular macromolecule metabolic process
GO:0071103	332	6	5	1	21	1	1	false	0.285714285714286	0.8042553191489362	1.842842400117944E-5	DNA conformation change
GO:0120115	332	2	5	2	5	3	1	false	0.30000000000000004	0.8042553191489362	0.10000000000000002	Lsm2-8 complex
GO:0071001	332	2	5	2	5	3	3	false	0.30000000000000004	0.8042553191489362	0.10000000000000002	U4/U6 snRNP
GO:0005685	332	2	5	2	5	3	1	false	0.30000000000000004	0.8042553191489362	0.10000000000000002	U1 snRNP
GO:0005686	332	2	5	2	5	3	1	false	0.30000000000000004	0.8042553191489362	0.10000000000000002	U2 snRNP
GO:0005687	332	2	5	2	5	3	1	false	0.30000000000000004	0.8042553191489362	0.10000000000000002	U4 snRNP
GO:0005688	332	2	5	2	5	3	2	false	0.30000000000000004	0.8042553191489362	0.10000000000000002	U6 snRNP
GO:0046540	332	2	5	2	5	3	3	false	0.30000000000000004	0.8042553191489362	0.10000000000000002	U4/U6 x U5 tri-snRNP complex
GO:0097526	332	2	5	2	5	3	1	false	0.30000000000000004	0.8042553191489362	0.10000000000000002	spliceosomal tri-snRNP complex
GO:0140110	332	29	5	1	317	4	1	false	0.3200159420064317	0.8400000000000027	9.761290907057908E-42	transcription regulator activity
GO:0006368	332	4	5	1	34	3	2	false	0.3215240641711206	0.8400000000000027	2.1562877350353505E-5	transcription elongation from RNA polymerase II promoter
GO:0008094	332	2	5	1	6	1	1	false	0.3333333333333332	0.8400000000000027	0.06666666666666664	DNA-dependent ATPase activity
GO:0016180	332	5	5	1	15	1	2	false	0.3333333333333332	0.8400000000000027	3.330003330003327E-4	snRNA processing
GO:0042623	332	6	5	1	18	1	1	false	0.3333333333333344	0.8400000000000027	5.3867700926524536E-5	ATPase activity, coupled
GO:0016073	332	6	5	1	18	1	1	false	0.3333333333333344	0.8400000000000027	5.3867700926524536E-5	snRNA metabolic process
GO:0040029	332	18	5	1	90	2	1	false	0.3617977528089895	0.8984886148491388	2.63876740621417E-19	regulation of gene expression, epigenetic
GO:0032774	332	59	5	3	137	5	3	false	0.3697616824992394	0.8984886148491388	3.132897432886904E-40	RNA biosynthetic process
GO:0016441	332	13	5	1	35	1	3	false	0.37142857142857216	0.8984886148491388	6.77351755133536E-10	posttranscriptional gene silencing
GO:0051090	332	21	5	1	101	2	3	false	0.37425742574257603	0.8984886148491388	3.8792396100376267E-22	regulation of DNA-binding transcription factor activity
GO:0018130	332	72	5	3	165	5	2	false	0.38053133459391775	0.8984886148491388	1.3059643179360761E-48	heterocycle biosynthetic process
GO:0019438	332	72	5	3	165	5	2	false	0.38053133459391775	0.8984886148491388	1.3059643179360761E-48	aromatic compound biosynthetic process
GO:0009889	332	77	5	2	183	3	2	false	0.3815011182097534	0.8984886148491388	1.3741511091756133E-53	regulation of biosynthetic process
GO:0061695	332	7	5	1	18	1	1	false	0.38888888888889006	0.9074074074074102	3.1422825540472664E-5	transferase complex, transferring phosphorus-containing groups
GO:0036211	332	99	5	2	156	2	2	false	0.4012406947890634	0.9173789173789222	5.062497877892816E-44	protein modification process
GO:0003676	332	95	5	2	148	2	2	false	0.41046148189001125	0.9173789173789222	1.7274591868160112E-41	nucleic acid binding
GO:0009719	332	37	5	1	159	2	1	false	0.41238754876204475	0.9173789173789222	4.612534880563942E-37	response to endogenous stimulus
GO:0031326	332	77	5	2	173	3	3	false	0.41748442891071813	0.9173789173789222	3.898827641592344E-51	regulation of cellular biosynthetic process
GO:1901362	332	76	5	3	166	5	2	false	0.4203466567152093	0.9173789173789222	3.1112899805453504E-49	organic cyclic compound biosynthetic process
GO:0031050	332	3	5	1	31	5	1	false	0.4215795328142374	0.9173789173789222	2.2246941045606095E-4	dsRNA processing
GO:0008144	332	37	5	1	289	4	1	false	0.42366451802897237	0.9173789173789222	1.3532005315445187E-47	drug binding
GO:0000375	332	10	5	4	12	4	1	false	0.42424242424242453	0.9173789173789222	0.015151515151515157	RNA splicing, via transesterification reactions
GO:0007167	332	23	5	1	54	1	1	false	0.42592592592592815	0.9173789173789222	9.208696835961638E-16	enzyme linked receptor protein signaling pathway
GO:0010556	332	71	5	2	154	3	3	false	0.44129374237728664	0.9391773134096323	1.0860303764686681E-45	regulation of macromolecule biosynthetic process
GO:0044093	332	43	5	1	317	4	2	false	0.443500397998993	0.9391773134096323	3.404403666581935E-54	positive regulation of molecular function
GO:0009059	332	106	5	3	221	5	2	false	0.46151301992387056	0.9691773418401282	6.643071002307714E-66	macromolecule biosynthetic process
GO:0001067	332	26	5	1	95	2	1	false	0.4745800671892481	0.9711627906976749	6.680771305563065E-24	regulatory region nucleic acid binding
GO:0016817	332	38	5	1	80	1	1	false	0.47500000000000014	0.9711627906976749	1.0267647787081223E-23	hydrolase activity, acting on acid anhydrides
GO:0016887	332	18	5	1	37	1	1	false	0.4864864864864845	0.9711627906976749	5.658466750501292E-11	ATPase activity
GO:0009891	332	31	5	1	155	3	3	false	0.4905016552075078	0.9711627906976749	2.5860077232155245E-33	positive regulation of biosynthetic process
GO:0032392	332	3	5	1	6	1	1	false	0.4999999999999997	0.9711627906976749	0.04999999999999996	DNA geometric change
GO:0031328	332	31	5	1	150	3	4	false	0.5033212407038093	0.9711627906976749	8.023076976399038E-33	positive regulation of cellular biosynthetic process
GO:0023052	332	101	5	2	317	5	1	false	0.5105888501771432	0.9711627906976749	1.4489134860478456E-85	signaling
GO:0007165	332	96	5	2	301	5	5	false	0.5112948724460978	0.9711627906976749	2.9262891974796794E-81	signal transduction
GO:0010557	332	28	5	1	130	3	4	false	0.5200693202146605	0.9711627906976749	4.532865851042521E-29	positive regulation of macromolecule biosynthetic process
GO:0006464	332	99	5	2	136	2	2	false	0.5284313725490153	0.9711627906976749	3.510532747907118E-34	cellular protein modification process
GO:0043170	332	204	5	5	231	5	1	false	0.5340324230511686	0.9711627906976749	8.056574582401013E-36	macromolecule metabolic process
GO:0034645	332	105	5	3	201	5	3	false	0.5423456329370943	0.9711627906976749	6.765050081751814E-60	cellular macromolecule biosynthetic process
GO:0007154	332	103	5	2	301	5	1	false	0.5576798926898773	0.9711627906976749	2.130092452564777E-83	cell communication
GO:0043168	332	71	5	1	127	1	1	false	0.5590551181102328	0.9711627906976749	2.0071600237836754E-37	anion binding
GO:0005730	332	27	5	1	144	4	2	false	0.5684406244040587	0.9711627906976749	7.7884394543986E-30	nucleolus
GO:0010608	332	31	5	1	90	2	1	false	0.5727840199750376	0.9711627906976749	7.675551283836377E-25	posttranscriptional regulation of gene expression
GO:0048518	332	113	5	2	317	5	2	false	0.5852330117632094	0.9711627906976749	4.538687372031908E-89	positive regulation of biological process
GO:0035639	332	46	5	1	78	1	2	false	0.589743589743583	0.9711627906976749	1.2785885050503119E-22	purine ribonucleoside triphosphate binding
GO:0034654	332	72	5	3	131	5	5	false	0.5938595991562441	0.9711627906976749	1.0024322449416023E-38	nucleobase-containing compound biosynthetic process
GO:0009058	332	133	5	3	241	5	1	false	0.5973580797279341	0.9711627906976749	2.0095681436308257E-71	biosynthetic process
GO:0000377	332	9	5	4	10	4	1	false	0.5999999999999995	0.9711627906976749	0.0999999999999999	RNA splicing, via transesterification reactions with bulged adenosine as nucleophile
GO:0097367	332	60	5	1	289	4	1	false	0.6079275149976567	0.9711627906976749	1.3495665134156008E-63	carbohydrate derivative binding
GO:0043228	332	111	5	2	301	5	1	false	0.608527357984844	0.9711627906976749	1.8525115236992402E-85	non-membrane-bounded organelle
GO:0006355	332	54	5	2	94	3	4	false	0.6120676792694917	0.9711627906976749	1.7321570985770093E-27	regulation of transcription, DNA-templated
GO:0044249	332	131	5	3	233	5	2	false	0.6164719533459497	0.9711627906976749	8.407194884874783E-69	cellular biosynthetic process
GO:0006807	332	219	5	5	241	5	1	false	0.6170225909208189	0.9711627906976749	1.1902212656387908E-31	nitrogen compound metabolic process
GO:0043232	332	111	5	2	296	5	2	false	0.6200921090778453	0.9711627906976749	1.885231836043961E-84	intracellular non-membrane-bounded organelle
GO:0044271	332	95	5	3	168	5	2	false	0.6228159524116654	0.9711627906976749	1.8279814708349726E-49	cellular nitrogen compound biosynthetic process
GO:0005515	332	257	5	4	289	4	1	false	0.6237473669325441	0.9711627906976749	2.789102920783782E-43	protein binding
GO:0006357	332	32	5	2	55	3	2	false	0.6238993710691727	0.9711627906976749	5.357787250013993E-16	regulation of transcription by RNA polymerase II
GO:1901576	332	131	5	3	231	5	2	false	0.6253772191233868	0.9711627906976749	4.411369896105297E-68	organic substance biosynthetic process
GO:0043231	332	275	5	5	301	5	2	false	0.6345304187474965	0.9711627906976749	4.4222740532663693E-38	intracellular membrane-bounded organelle
GO:0005524	332	33	5	1	52	1	3	false	0.6346153846153912	0.9711627906976749	1.3095796444483221E-14	ATP binding
GO:1902680	332	20	5	1	71	3	5	false	0.6356399265156174	0.9711627906976749	4.437172176372006E-18	positive regulation of RNA biosynthetic process
GO:0045935	332	26	5	1	140	5	4	false	0.6479246792795151	0.9711627906976749	7.619929956424852E-29	positive regulation of nucleobase-containing compound metabolic process
GO:0065009	332	73	5	1	318	4	2	false	0.649656929703512	0.9711627906976749	7.431659902502291E-74	regulation of molecular function
GO:0035556	332	59	5	1	312	5	2	false	0.6520248214097213	0.9711627906976749	3.4132379789261103E-65	intracellular signal transduction
GO:0140096	332	72	5	1	176	2	1	false	0.6522077922077956	0.9711627906976749	3.186684185153766E-51	catalytic activity, acting on a protein
GO:0044419	332	60	5	1	317	5	1	false	0.6523544916165067	0.9711627906976749	2.8140636816218703E-66	interspecies interaction between organisms
GO:0036094	332	68	5	1	289	4	1	false	0.6602360456376898	0.9711627906976749	6.018445741359042E-68	small molecule binding
GO:0045893	332	19	5	1	63	3	4	false	0.6664903930900854	0.9711627906976749	1.6310115826540473E-16	positive regulation of transcription, DNA-templated
GO:0000413	332	5	5	2	6	2	1	false	0.6666666666666662	0.9711627906976749	0.1666666666666666	protein peptidyl-prolyl isomerization
GO:0034660	332	18	5	1	92	5	1	false	0.6724338192339847	0.9711627906976749	1.7026542676025725E-19	ncRNA metabolic process
GO:1901265	332	64	5	1	148	2	2	false	0.6795366795366176	0.9711627906976749	1.645072286270353E-43	nucleoside phosphate binding
GO:2000112	332	70	5	2	112	3	3	false	0.6851965601965475	0.9711627906976749	8.52363030125556E-32	regulation of cellular macromolecule biosynthetic process
GO:0071310	332	53	5	1	77	1	2	false	0.6883116883116922	0.9711627906976749	1.826896275686478E-20	cellular response to organic substance
GO:0005488	332	289	5	4	317	4	1	false	0.689527693895094	0.9711627906976749	9.727631283239548E-41	binding
GO:0015630	332	38	5	1	55	1	1	false	0.6909090909090803	0.9711627906976749	1.465238339242963E-14	microtubule cytoskeleton
GO:0044238	332	224	5	5	241	5	1	false	0.6914635985754566	0.9711627906976749	2.03072183529897E-26	primary metabolic process
GO:0051254	332	24	5	1	116	5	4	false	0.6933893323483129	0.9711627906976749	2.2744317491689407E-25	positive regulation of RNA metabolic process
GO:0007169	332	16	5	1	23	1	1	false	0.6956521739130437	0.9711627906976749	4.079018751249198E-6	transmembrane receptor protein tyrosine kinase signaling pathway
GO:2001141	332	55	5	2	87	3	4	false	0.6958347091844284	0.9711627906976749	1.5850094520201234E-24	regulation of RNA biosynthetic process
GO:1901363	332	146	5	2	289	4	1	false	0.6965802820410327	0.9711627906976749	2.1774838635715286E-86	heterocyclic compound binding
GO:0016787	332	80	5	1	176	2	1	false	0.7038961038961178	0.9711627906976749	3.5862928687109536E-52	hydrolase activity
GO:0097159	332	148	5	2	289	4	1	false	0.7068117587253767	0.9711627906976749	2.332972468032242E-86	organic cyclic compound binding
GO:0003700	332	25	5	1	55	2	3	false	0.7070707070707036	0.9711627906976749	3.240597127024605E-16	DNA-binding transcription factor activity
GO:0051716	332	129	5	2	303	5	2	false	0.7079420669131529	0.9711627906976749	3.79168802137108E-89	cellular response to stimulus
GO:0032559	332	37	5	1	52	1	2	false	0.7115384615384651	0.9711627906976749	2.2314547888955056E-13	adenyl ribonucleotide binding
GO:0032553	332	51	5	1	71	1	2	false	0.7183098591549356	0.9711627906976749	4.437172176371943E-18	ribonucleotide binding
GO:0070887	332	64	5	1	136	2	2	false	0.7215686274509571	0.9711627906976749	2.1234658401598604E-40	cellular response to chemical stimulus
GO:0016070	332	92	5	5	98	5	1	false	0.7241422815648452	0.9711627906976749	9.500119013690448E-10	RNA metabolic process
GO:0010628	332	31	5	1	138	5	3	false	0.725733744496314	0.9711627906976749	1.4579053251918285E-31	positive regulation of gene expression
GO:0043226	332	301	5	5	320	5	1	false	0.7348818575477933	0.9711627906976749	5.295747701953036E-31	organelle
GO:0030554	332	39	5	1	53	1	1	false	0.7358490566037698	0.9711627906976749	4.159768549865546E-13	adenyl nucleotide binding
GO:1903508	332	20	5	1	56	3	3	false	0.7424242424242459	0.9711627906976749	1.2728904491493287E-15	positive regulation of nucleic acid-templated transcription
GO:0005856	332	55	5	1	111	2	1	false	0.7477477477477222	0.9711627906976749	5.120458204656901E-33	cytoskeleton
GO:0045944	332	14	5	1	39	3	3	false	0.7483313272786953	0.9711627906976749	6.629319556996302E-11	positive regulation of transcription by RNA polymerase II
GO:0044403	332	45	5	1	60	1	1	false	0.7500000000000061	0.9711627906976749	1.8799081160634936E-14	symbiotic process
GO:0019219	332	73	5	2	160	5	4	false	0.7568941078561096	0.9711627906976749	1.9984031336797819E-47	regulation of nucleobase-containing compound metabolic process
GO:0031323	332	125	5	2	270	5	3	false	0.7650692259380478	0.9711627906976749	2.2743000902764235E-80	regulation of cellular metabolic process
GO:0003824	332	176	5	2	317	4	1	false	0.7668220427317016	0.9711627906976749	5.762522426740682E-94	catalytic activity
GO:0042221	332	82	5	1	159	2	1	false	0.7670567629965945	0.9711627906976749	2.342105086452157E-47	response to chemical
GO:0009987	332	301	5	5	317	5	1	false	0.7705498988778416	0.9711627906976749	2.956787001756026E-27	cellular process
GO:0031325	332	63	5	1	248	5	4	false	0.7722014517017184	0.9711627906976749	1.573808593797414E-60	positive regulation of cellular metabolic process
GO:0043229	332	296	5	5	311	5	2	false	0.7797257467720722	0.9711627906976749	7.482623334090945E-26	intracellular organelle
GO:0009893	332	68	5	1	261	5	3	false	0.7819074344401165	0.9711627906976749	1.6997230106186017E-64	positive regulation of metabolic process
GO:0006996	332	147	5	1	186	1	1	false	0.7903225806452057	0.9711627906976749	4.594775237629756E-41	organelle organization
GO:0019222	332	135	5	2	278	5	2	false	0.7962587194857544	0.9711627906976749	4.8300570633987896E-83	regulation of metabolic process
GO:0090575	332	4	5	1	5	1	1	false	0.7999999999999997	0.9711627906976749	0.19999999999999998	RNA polymerase II transcription factor complex
GO:0005622	332	309	5	5	323	5	1	false	0.8001377293400946	0.9711627906976749	8.623222322410371E-25	intracellular
GO:0043227	332	288	5	5	301	5	1	false	0.8007039402104146	0.9711627906976749	4.8646131053025507E-23	membrane-bounded organelle
GO:0010033	332	66	5	1	82	1	1	false	0.8048780487804638	0.9711627906976749	2.395891735973152E-17	response to organic substance
GO:0051173	332	61	5	1	220	5	3	false	0.8062804792570641	0.9711627906976749	6.548945862343258E-56	positive regulation of nitrogen compound metabolic process
GO:0071704	332	231	5	5	241	5	1	false	0.8075780645961279	0.9711627906976749	6.633945754754382E-18	organic substance metabolic process
GO:0007166	332	54	5	1	96	2	1	false	0.8111842105262927	0.9711627906976749	3.2705861006024975E-28	cell surface receptor signaling pathway
GO:0010605	332	58	5	1	206	5	3	false	0.8122570040013666	0.9711627906976749	1.0730108591239852E-52	negative regulation of macromolecule metabolic process
GO:0031047	332	13	5	1	16	1	1	false	0.8124999999999993	0.9711627906976749	0.001785714285714283	gene silencing by RNA
GO:0051252	332	68	5	2	137	5	3	false	0.8125514516218544	0.9711627906976749	8.465972125887405E-41	regulation of RNA metabolic process
GO:0009892	332	70	5	1	247	5	3	false	0.8140804371294479	0.9711627906976749	2.0037132184006642E-63	negative regulation of metabolic process
GO:0050896	332	159	5	2	317	5	1	false	0.8164525462878394	0.9711627906976749	8.377343028585279E-95	response to stimulus
GO:0008150	332	317	5	5	330	5	1	false	0.8169243664469401	0.9711627906976749	1.4373803489818437E-23	biological_process
GO:0043412	332	104	5	2	204	5	1	false	0.8276107862671357	0.9711627906976749	7.248316467404357E-61	macromolecule modification
GO:0017076	332	53	5	1	64	1	1	false	0.8281249999999986	0.9711627906976749	1.3448166657791911E-12	purine nucleotide binding
GO:0051171	332	116	5	2	225	5	2	false	0.8341368839192338	0.9711627906976749	3.8902054744834965E-67	regulation of nitrogen compound metabolic process
GO:0010604	332	63	5	1	208	5	3	false	0.8388281987630258	0.9711627906976749	6.617651107834245E-55	positive regulation of macromolecule metabolic process
GO:0080090	332	119	5	2	229	5	2	false	0.8388398769004254	0.9711627906976749	2.6246743713476083E-68	regulation of primary metabolic process
GO:1990234	332	18	5	1	40	3	1	false	0.8441295546558729	0.9711627906976749	8.81987732365593E-12	transferase complex
GO:0044212	332	26	5	1	43	2	2	false	0.8493909191583601	0.9711627906976749	2.3743288584331833E-12	transcription regulatory region DNA binding
GO:0048519	332	100	5	1	317	5	2	false	0.8518797496351612	0.9711627906976749	3.1130121432912196E-85	negative regulation of biological process
GO:0010629	332	41	5	1	131	5	3	false	0.8523223260480046	0.9711627906976749	5.866786217940845E-35	negative regulation of gene expression
GO:0097659	332	56	5	3	59	3	1	false	0.852686948229714	0.9711627906976749	3.0760712418099554E-5	nucleic acid-templated transcription
GO:0035194	332	12	5	1	14	1	2	false	0.8571428571428581	0.9711627906976749	0.010989010989010992	posttranscriptional gene silencing by RNA
GO:0048522	332	98	5	1	302	5	3	false	0.8616046551417769	0.9711627906976749	4.4931844792832655E-82	positive regulation of cellular process
GO:0003723	332	60	5	1	95	2	1	false	0.8667413213885719	0.9711627906976749	8.323540185513295E-27	RNA binding
GO:0003690	332	27	5	1	43	2	1	false	0.8671096345514955	0.9711627906976749	3.7709928928056474E-12	double-stranded DNA binding
GO:0060255	332	119	5	2	213	5	2	false	0.8801143802241536	0.9793628239598444	6.011846432892902E-63	regulation of macromolecule metabolic process
GO:0043565	332	28	5	1	43	2	1	false	0.8837209302325563	0.9793628239598444	6.59923756240987E-12	sequence-specific DNA binding
GO:0051092	332	16	5	1	18	1	1	false	0.8888888888888917	0.9793628239598444	0.006535947712418325	positive regulation of NF-kappaB transcription factor activity
GO:0071495	332	33	5	1	37	1	1	false	0.8918918918918968	0.9793628239598444	1.5141191611779804E-5	cellular response to endogenous stimulus
GO:1990837	332	26	5	1	29	1	2	false	0.8965517241379318	0.9793628239598444	2.7367268746579103E-4	sequence-specific double-stranded DNA binding
GO:0005575	332	323	5	5	330	5	1	false	0.897749255296524	0.9793628239598444	1.2608201210965122E-14	cellular_component
GO:0043167	332	127	5	1	289	4	1	false	0.9028775258835997	0.9807117953563239	1.781196708628032E-85	ion binding
GO:0050794	332	181	5	2	303	5	2	false	0.9127148159416372	0.9831332837435454	4.259610972159962E-88	regulation of cellular process
GO:0005829	332	126	5	1	320	5	2	false	0.9197706802995856	0.9831332837435454	1.490023087055551E-92	cytosol
GO:0050789	332	194	5	2	317	5	2	false	0.92348817625368	0.9831332837435454	2.4766152093736326E-91	regulation of biological process
GO:0000976	332	25	5	1	27	1	2	false	0.9259259259259245	0.9831332837435454	0.0028490028490028452	transcription regulatory region sequence-specific DNA binding
GO:0032555	332	50	5	1	54	1	2	false	0.9259259259259376	0.9831332837435454	3.162045337406044E-6	purine ribonucleotide binding
GO:0010468	332	90	5	2	146	5	2	false	0.928514767980015	0.9831332837435454	8.990165667442543E-42	regulation of gene expression
GO:0034470	332	14	5	1	35	5	2	false	0.9373167155425239	0.9882352941176518	4.3104202599407145E-10	ncRNA processing
GO:0000166	332	64	5	1	68	1	2	false	0.9411764705882397	0.9882352941176518	1.2279204553129064E-6	nucleotide binding
GO:0019538	332	151	5	2	229	5	3	false	0.9529101214562239	0.9899716962821848	2.896184247071563E-63	protein metabolic process
GO:0110165	332	320	5	5	323	5	1	false	0.9541354641474554	0.9899716962821848	1.797164469842868E-7	cellular anatomical entity
GO:0016032	332	43	5	1	45	1	1	false	0.9555555555555637	0.9899716962821848	0.0010101010101010136	viral process
GO:0065007	332	213	5	2	317	5	1	false	0.9585440233843376	0.9899716962821848	1.5929685663942652E-86	biological regulation
GO:0017111	332	37	5	1	38	1	1	false	0.9736842105263206	0.9989705541889723	0.026315789473684306	nucleoside-triphosphatase activity
GO:0044267	332	136	5	2	191	5	2	false	0.9751855409939968	0.9989705541889723	2.5126095675146334E-49	cellular protein metabolic process
GO:1901564	332	170	5	2	231	5	2	false	0.9819601727162642	1.0	2.0553796289262964E-57	organonitrogen compound metabolic process
GO:0003674	332	317	5	4	330	5	1	false	0.9865731965397548	1.0	1.4373803489818437E-23	molecular_function
GO:0016043	332	186	5	1	302	5	2	false	0.9920790914100525	1.0	9.351822633513702E-87	cellular component organization
GO:0071840	332	196	5	1	317	5	1	false	0.9923078000876313	1.0	6.307892396524805E-91	cellular component organization or biogenesis
GO:0005737	332	276	5	1	323	5	2	false	0.9999459886232821	1.0	1.020639794972702E-57	cytoplasm
GO:0000000	332	330	5	5	0	0	0	true	1.0	1.0	1.0	Gene Ontology
GO:0016462	332	38	5	1	38	1	1	true	1.0	1.0	1.0	pyrophosphatase activity
GO:0000428	332	5	5	1	5	1	1	true	1.0	1.0	1.0	DNA-directed RNA polymerase complex
GO:0016818	332	38	5	1	38	1	1	true	1.0	1.0	1.0	hydrolase activity, acting on acid anhydrides, in phosphorus-containing anhydrides
GO:0035195	332	12	5	1	12	1	1	true	1.0	1.0	1.0	gene silencing by miRNA
GO:0004386	332	6	5	1	6	1	1	true	1.0	1.0	1.0	helicase activity
GO:0071005	332	2	5	2	2	2	5	true	1.0	1.0	1.0	U2-type precatalytic spliceosome
GO:0005682	332	5	5	3	5	3	1	true	1.0	1.0	1.0	U5 snRNP
GO:0009301	332	2	5	2	2	2	1	true	1.0	1.0	1.0	snRNA transcription
GO:0009452	332	1	5	1	1	1	1	true	1.0	1.0	1.0	7-methylguanosine RNA capping
GO:0097525	332	5	5	3	5	3	1	true	1.0	1.0	1.0	spliceosomal snRNP complex
GO:0032508	332	3	5	1	3	1	1	true	1.0	1.0	1.0	DNA duplex unwinding
GO:1903506	332	55	5	2	56	3	2	false	1.0000000000000233	1.0	0.017857142857143102	regulation of nucleic acid-templated transcription
