## Supplementary File S3 for "Computational identification of human biological processes and protein sequence motifs putatively targeted by SARS-CoV-2 proteins using protein-protein interaction networks": table-mcl2_cluster17-Parent-Child-Union-Benjamini-Hochberg.txt

ID	Pop.total	Pop.term	Study.total	Study.term	Pop.family	Study.family	nparents	is.trivial	p	p.adjusted	p.min	name
GO:0070085	332	13	5	2	241	2	1	false	0.0026970954356848255	0.3633720930232534	9.356510327026812E-22	glycosylation
GO:0005783	332	56	5	4	305	5	3	false	0.0044768323595316024	0.3633720930232534	1.1763121725146903E-62	endoplasmic reticulum
GO:0005788	332	20	5	3	170	4	2	false	0.005235761880842189	0.3633720930232534	1.9152965791018088E-26	endoplasmic reticulum lumen
GO:0035966	332	9	5	2	109	2	2	false	0.0061162079510704076	0.3633720930232534	2.345533973960456E-13	response to topologically incorrect protein
GO:0009100	332	23	5	2	202	2	3	false	0.012462440273877103	0.3633720930232534	9.010674077531257E-31	glycoprotein metabolic process
GO:1900038	332	1	5	1	80	1	4	false	0.01250000000000005	0.3633720930232534	0.01250000000000005	negative regulation of cellular response to hypoxia
GO:0016798	332	6	5	2	80	3	1	false	0.013753651411878893	0.3633720930232534	3.327784806798611E-9	hydrolase activity, acting on glycosyl bonds
GO:0006486	332	13	5	2	104	2	3	false	0.014563106796115924	0.3633720930232534	8.174510094327641E-17	protein glycosylation
GO:0043413	332	13	5	2	104	2	2	false	0.014563106796115924	0.3633720930232534	8.174510094327641E-17	macromolecule glycosylation
GO:0012505	332	140	5	5	320	5	3	false	0.015387471857977918	0.3633720930232534	1.2780402730496864E-94	endomembrane system
GO:0006457	332	17	5	2	301	4	1	false	0.01688548515564979	0.3633720930232534	4.124309291699016E-28	protein folding
GO:0071682	332	1	5	1	151	3	2	false	0.01986754966887446	0.3633720930232534	0.006622516556291126	endocytic vesicle lumen
GO:0009101	332	18	5	2	122	2	4	false	0.020728898523235673	0.3633720930232534	6.67725153052081E-22	glycoprotein biosynthetic process
GO:1904587	332	1	5	1	46	1	2	false	0.021739130434782414	0.3633720930232534	0.021739130434782414	response to glycoprotein
GO:0005773	332	143	5	5	305	5	2	false	0.02181709086591378	0.3633720930232534	6.063984474011862E-91	vacuole
GO:0072546	332	1	5	1	43	1	2	false	0.02325581395348822	0.3633720930232534	0.02325581395348822	ER membrane protein complex
GO:0034663	332	1	5	1	185	5	2	false	0.027027027027029298	0.3974562798092544	0.005405405405405614	endoplasmic reticulum chaperone complex
GO:1900037	332	1	5	1	30	1	2	false	0.03333333333333326	0.4629629629629619	0.03333333333333326	regulation of cellular response to hypoxia
GO:1901135	332	49	5	2	231	2	1	false	0.04426877470354958	0.5634784034095689	2.246113118834996E-51	carbohydrate derivative metabolic process
GO:1901137	332	31	5	2	143	2	2	false	0.04579927115137971	0.5634784034095689	4.2123740812290795E-32	carbohydrate derivative biosynthetic process
GO:0002931	332	2	5	1	84	2	1	false	0.04733218588640378	0.5634784034095689	2.868617326448713E-4	response to ischemia
GO:0051087	332	7	5	1	257	2	1	false	0.05383633268482192	0.5885888359746251	7.390754343919458E-14	chaperone binding
GO:0006516	332	2	5	1	71	2	4	false	0.055935613682093155	0.5885888359746251	4.0241448692153334E-4	glycoprotein catabolic process
GO:0071944	332	181	5	5	320	5	1	false	0.05650452825356401	0.5885888359746251	1.6523234958712685E-94	cell periphery
GO:0044322	332	4	5	1	320	5	2	false	0.06133183313651304	0.6133183313651304	2.3322988499521935E-9	endoplasmic reticulum quality control compartment
GO:1990144	332	1	5	1	15	1	2	false	0.06666666666666664	0.6354393609295613	0.06666666666666664	intrinsic apoptotic signaling pathway in response to hypoxia
GO:0034976	332	14	5	2	52	2	1	false	0.06862745098039262	0.6354393609295613	5.653018798535198E-13	response to endoplasmic reticulum stress
GO:0005790	332	1	5	1	56	4	1	false	0.07142857142857267	0.6371088683527548	0.017857142857143102	smooth endoplasmic reticulum
GO:0006517	332	4	5	1	106	2	2	false	0.07439353099730414	0.6371088683527548	2.0130080580711606E-7	protein deglycosylation
GO:0051082	332	10	5	1	257	2	1	false	0.07645306420233058	0.6371088683527548	3.446912247456436E-18	unfolded protein binding
GO:1901566	332	63	5	2	207	2	2	false	0.09159983115238246	0.669037940379413	9.492906416754759E-55	organonitrogen compound biosynthetic process
GO:0016787	332	80	5	3	176	3	1	false	0.0919838781907849	0.669037940379413	3.5862928687109536E-52	hydrolase activity
GO:0005615	332	77	5	3	320	5	2	false	0.09223773609715898	0.669037940379413	3.955364899049155E-76	extracellular space
GO:0030968	332	5	5	1	105	2	3	false	0.09340659340658887	0.669037940379413	1.035618589378439E-8	endoplasmic reticulum unfolded protein response
GO:1901136	332	5	5	1	102	2	2	false	0.0960978450786241	0.669037940379413	1.200600252101989E-8	carbohydrate derivative catabolic process
GO:0000774	332	2	5	1	41	2	2	false	0.09634146341463547	0.669037940379413	0.001219512195121968	adenyl-nucleotide exchange factor activity
GO:0005789	332	41	5	2	125	2	2	false	0.1058064516128974	0.7149084568439013	5.888938776384369E-34	endoplasmic reticulum membrane
GO:0036483	332	1	5	1	9	1	2	false	0.11111111111111104	0.728862973760933	0.11111111111111104	neuron intrinsic apoptotic signaling pathway in response to endoplasmic reticulum stress
GO:1903573	332	5	5	1	83	2	4	false	0.11754334410813742	0.728862973760933	3.444190814232784E-8	negative regulation of response to endoplasmic reticulum stress
GO:0097466	332	1	5	1	8	1	3	false	0.12499999999999997	0.728862973760933	0.12499999999999997	ubiquitin-dependent glycoprotein ERAD pathway
GO:0005975	332	15	5	1	231	2	2	false	0.1259175607001486	0.728862973760933	7.311247717480977E-24	carbohydrate metabolic process
GO:0005576	332	87	5	3	320	5	1	false	0.1262252039699086	0.728862973760933	9.649887824327865E-81	extracellular region
GO:0097193	332	8	5	1	61	1	2	false	0.1311475409836081	0.728862973760933	3.3957843371530206E-10	intrinsic apoptotic signaling pathway
GO:0097190	332	13	5	1	99	1	2	false	0.13131313131312883	0.728862973760933	1.6165085679309109E-16	apoptotic signaling pathway
GO:0060589	332	6	5	1	45	1	2	false	0.13333333333333364	0.728862973760933	1.2277380399899078E-7	nucleoside-triphosphatase regulator activity
GO:0033554	332	52	5	2	139	2	2	false	0.13825461370033706	0.728862973760933	1.768019460508304E-39	cellular response to stress
GO:0036094	332	68	5	2	289	3	1	false	0.13903976224635842	0.728862973760933	6.018445741359042E-68	small molecule binding
GO:0005509	332	10	5	1	71	1	1	false	0.1408450704225365	0.728862973760933	2.165730101705771E-12	calcium ion binding
GO:1903381	332	1	5	1	7	1	3	false	0.14285714285714285	0.728862973760933	0.14285714285714285	regulation of endoplasmic reticulum stress-induced neuron intrinsic apoptotic signaling pathway
GO:0006888	332	9	5	1	277	5	3	false	0.15327430733255992	0.7440476190476187	4.309967933479981E-17	endoplasmic reticulum to Golgi vesicle-mediated transport
GO:0035967	332	7	5	1	86	2	3	false	0.15704514363885347	0.7440476190476187	1.8610880596743947E-10	cellular response to topologically incorrect protein
GO:0010941	332	29	5	1	182	1	2	false	0.15934065934065889	0.7440476190476187	2.6805431924256342E-34	regulation of cell death
GO:2001242	332	6	5	1	37	1	3	false	0.16216216216216203	0.7440476190476187	4.3014748897101895E-7	regulation of intrinsic apoptotic signaling pathway
GO:0030139	332	11	5	1	67	1	1	false	0.1641791044776136	0.7440476190476187	7.781717560880857E-13	endocytic vesicle
GO:1903297	332	1	5	1	6	1	3	false	0.1666666666666666	0.7440476190476187	0.1666666666666666	regulation of hypoxia-induced intrinsic apoptotic signaling pathway
GO:1903382	332	1	5	1	6	1	4	false	0.1666666666666666	0.7440476190476187	0.1666666666666666	negative regulation of endoplasmic reticulum stress-induced neuron intrinsic apoptotic signaling pathway
GO:0071453	332	12	5	1	68	1	2	false	0.1764705882352932	0.7739938080495317	1.373244275449556E-13	cellular response to oxygen levels
GO:2001233	332	11	5	1	61	1	3	false	0.18032786885246077	0.7767032759476468	2.3918057527117307E-12	regulation of apoptotic signaling pathway
GO:1901265	332	64	5	2	148	2	2	false	0.18532818532816858	0.7767032759476468	1.645072286270353E-43	nucleoside phosphate binding
GO:0009311	332	3	5	1	15	1	1	false	0.19999999999999987	0.7767032759476468	0.002197802197802196	oligosaccharide metabolic process
GO:1903298	332	1	5	1	5	1	4	false	0.19999999999999998	0.7767032759476468	0.19999999999999998	negative regulation of hypoxia-induced intrinsic apoptotic signaling pathway
GO:0031300	332	16	5	1	149	2	2	false	0.20388173408306692	0.7767032759476468	8.169725523611353E-22	intrinsic component of organelle membrane
GO:0016020	332	234	5	5	320	5	1	false	0.20667381349360964	0.7767032759476468	2.5954870699920162E-80	membrane
GO:0043523	332	6	5	1	29	1	3	false	0.2068965517241379	0.7767032759476468	2.105174518967629E-6	regulation of neuron apoptotic process
GO:1901215	332	5	5	1	24	1	3	false	0.20833333333333268	0.7767032759476468	2.3527197440240752E-5	negative regulation of neuron death
GO:0080135	332	21	5	1	190	2	3	false	0.20935672514618645	0.7767032759476468	2.2531346742472473E-28	regulation of cellular response to stress
GO:0023057	332	31	5	1	142	1	3	false	0.2183098591549315	0.7767032759476468	5.378299050141001E-32	negative regulation of signaling
GO:0043524	332	5	5	1	22	1	4	false	0.22727272727272643	0.7767032759476468	3.79737221842484E-5	negative regulation of neuron apoptotic process
GO:0009059	332	106	5	2	221	2	2	false	0.2289181406828261	0.7767032759476468	6.643071002307714E-66	macromolecule biosynthetic process
GO:2001234	332	9	5	1	39	1	4	false	0.23076923076922992	0.7767032759476468	4.718870193752817E-9	negative regulation of apoptotic signaling pathway
GO:0006900	332	20	5	1	86	1	3	false	0.2325581395348849	0.7767032759476468	5.466350276206875E-20	vesicle budding from membrane
GO:1901214	332	7	5	1	30	1	2	false	0.23333333333333284	0.7767032759476468	4.912073877591098E-7	regulation of neuron death
GO:0051402	332	8	5	1	34	1	2	false	0.2352941176470578	0.7767032759476468	5.507759221035385E-8	neuron apoptotic process
GO:0060548	332	20	5	1	85	1	3	false	0.23529411764706074	0.7767032759476468	7.122820056875624E-20	negative regulation of cell death
GO:0042175	332	44	5	2	234	5	2	false	0.2373218309960085	0.7767032759476468	1.1351017326524123E-48	nuclear outer membrane-endoplasmic reticulum membrane network
GO:1902532	332	16	5	1	65	1	3	false	0.24615384615384392	0.7767032759476468	1.5431004856204339E-15	negative regulation of intracellular signal transduction
GO:0010648	332	31	5	1	125	1	3	false	0.24799999999999506	0.7767032759476468	4.749213818471064E-30	negative regulation of cell communication
GO:0006897	332	17	5	1	68	1	3	false	0.24999999999999817	0.7767032759476468	2.2246190854433466E-16	endocytosis
GO:0035977	332	1	5	1	4	1	2	false	0.25000000000000006	0.7767032759476468	0.25000000000000006	protein deglycosylation involved in glycoprotein catabolic process
GO:2001243	332	5	5	1	20	1	4	false	0.25000000000000017	0.7767032759476468	6.449948400412804E-5	negative regulation of intrinsic apoptotic signaling pathway
GO:0043230	332	61	5	2	308	5	2	false	0.2580330029553416	0.7767032759476468	4.699990618188255E-66	extracellular organelle
GO:0043412	332	104	5	2	204	2	1	false	0.2586689848353177	0.7767032759476468	7.248316467404357E-61	macromolecule modification
GO:0098772	332	23	5	1	317	4	2	false	0.26123851688466215	0.7767032759476468	1.7508522392903128E-35	molecular function regulator
GO:0060590	332	5	5	1	19	1	2	false	0.2631578947368417	0.7767032759476468	8.599931200550397E-5	ATPase regulator activity
GO:0042221	332	82	5	2	159	2	1	false	0.2643897778839324	0.7767032759476468	2.342105086452157E-47	response to chemical
GO:0070997	332	10	5	1	37	1	1	false	0.27027027027027023	0.7767032759476468	2.8708397484161335E-9	neuron death
GO:0034645	332	105	5	2	201	2	3	false	0.2716417910447597	0.7767032759476468	6.765050081751814E-60	cellular macromolecule biosynthetic process
GO:0005886	332	181	5	5	234	5	2	false	0.27339955313357167	0.7767032759476468	6.856774497015748E-54	plasma membrane
GO:0006950	332	84	5	2	159	2	1	false	0.27752567470742456	0.7795665019871477	2.790354863763475E-47	response to stress
GO:0030234	332	14	5	1	49	1	2	false	0.28571428571428875	0.7861635220126029	1.4809354604982287E-12	enzyme regulator activity
GO:0070059	332	3	5	1	19	2	2	false	0.2982456140350886	0.7861635220126029	0.0010319917440660491	intrinsic apoptotic signaling pathway in response to endoplasmic reticulum stress
GO:0009968	332	30	5	1	99	1	5	false	0.3030303030302981	0.7861635220126029	4.863662334180957E-26	negative regulation of signal transduction
GO:0009058	332	133	5	2	241	2	1	false	0.30352697095437114	0.7861635220126029	2.0095681436308257E-71	biosynthetic process
GO:0010324	332	19	5	1	62	1	1	false	0.30645161290322925	0.7861635220126029	2.335312038800127E-16	membrane invagination
GO:0023051	332	61	5	1	195	1	2	false	0.3128205128205248	0.7861635220126029	3.9028461033031574E-52	regulation of signaling
GO:0016050	332	46	5	1	147	1	1	false	0.3129251700680251	0.7861635220126029	3.002897810158567E-39	vesicle organization
GO:0044249	332	131	5	2	233	2	2	false	0.31504365842830184	0.7861635220126029	8.407194884874783E-69	cellular biosynthetic process
GO:1901576	332	131	5	2	231	2	2	false	0.3205345379258	0.7861635220126029	4.411369896105297E-68	organic substance biosynthetic process
GO:0001666	332	15	5	1	84	2	2	false	0.3270223752151541	0.7861635220126029	6.75184765568938E-17	response to hypoxia
GO:0010646	332	60	5	1	183	1	2	false	0.327868852458999	0.7861635220126029	8.345387973762174E-50	regulation of cell communication
GO:0031301	332	15	5	1	83	2	2	false	0.3305906553041373	0.7861635220126029	8.219640624317319E-17	integral component of organelle membrane
GO:0071456	332	10	5	1	55	2	3	false	0.3333333333333321	0.7861635220126029	3.4189612836422975E-11	cellular response to hypoxia
GO:1902235	332	3	5	1	9	1	3	false	0.3333333333333331	0.7861635220126029	0.011904761904761887	regulation of endoplasmic reticulum stress-induced intrinsic apoptotic signaling pathway
GO:0015926	332	1	5	1	6	2	1	false	0.3333333333333332	0.7861635220126029	0.1666666666666666	glucosidase activity
GO:1904382	332	1	5	1	3	1	3	false	0.33333333333333337	0.7861635220126029	0.33333333333333337	mannose trimming involved in glycoprotein ERAD pathway
GO:0061024	332	62	5	1	186	1	1	false	0.3333333333333436	0.7861635220126029	6.181405663292854E-51	membrane organization
GO:0008144	332	37	5	1	289	3	1	false	0.33802430584858967	0.7897764155340881	1.3532005315445187E-47	drug binding
GO:0048585	332	34	5	1	180	2	3	false	0.34295468653006267	0.7938765891899598	1.7267521782191482E-37	negative regulation of response to stimulus
GO:0070161	332	15	5	1	41	1	1	false	0.36585365853658774	0.8373369938229123	1.5764845287979228E-11	anchoring junction
GO:1905897	332	6	5	1	29	2	2	false	0.3768472906403953	0.8373369938229123	2.105174518967629E-6	regulation of response to endoplasmic reticulum stress
GO:0030163	332	35	5	1	164	2	3	false	0.3823133323357665	0.8373369938229123	1.5637015565823646E-36	protein catabolic process
GO:0031224	332	83	5	2	320	5	2	false	0.3870783693461767	0.8373369938229123	5.555848797752734E-79	intrinsic component of membrane
GO:0031974	332	141	5	3	320	5	1	false	0.38902961285537185	0.8373369938229123	1.0011315472221832E-94	membrane-enclosed lumen
GO:0036503	332	10	5	1	46	2	3	false	0.3913043478260857	0.8373369938229123	2.4531747684113277E-10	ERAD pathway
GO:0031227	332	10	5	1	46	2	2	false	0.3913043478260857	0.8373369938229123	2.4531747684113277E-10	intrinsic component of endoplasmic reticulum membrane
GO:0009628	332	35	5	1	159	2	1	false	0.3928827322665433	0.8373369938229123	5.281560210087244E-36	response to abiotic stimulus
GO:0048193	332	27	5	1	68	1	1	false	0.3970588235294092	0.8373369938229123	1.4687700593172575E-19	Golgi vesicle transport
GO:0003824	332	176	5	3	317	4	1	false	0.3986400291709352	0.8373369938229123	5.762522426740682E-94	catalytic activity
GO:0036211	332	99	5	2	156	2	2	false	0.4012406947890634	0.8373369938229123	5.062497877892816E-44	protein modification process
GO:0009057	332	49	5	1	213	2	2	false	0.40800779519882796	0.8373369938229123	1.9831379126623537E-49	macromolecule catabolic process
GO:0043167	332	127	5	2	289	3	1	false	0.40930141784116186	0.8373369938229123	1.781196708628032E-85	ion binding
GO:0008219	332	37	5	1	301	4	1	false	0.4098991077529045	0.8373369938229123	2.717000951113241E-48	cell death
GO:0044257	332	33	5	1	142	2	3	false	0.41204674857655627	0.8373369938229123	4.651501881202978E-33	cellular protein catabolic process
GO:0044265	332	47	5	1	200	2	3	false	0.41567839195976664	0.8373369938229123	6.579369658175999E-47	cellular macromolecule catabolic process
GO:1903561	332	61	5	2	94	2	2	false	0.41866849691145613	0.8373369938229123	4.0533542331974894E-26	extracellular vesicle
GO:0046907	332	87	5	2	313	5	3	false	0.42637282903300266	0.8407137983070165	9.117939046064518E-80	intracellular transport
GO:1902236	332	3	5	1	7	1	4	false	0.42857142857142844	0.8407137983070165	0.02857142857142854	negative regulation of endoplasmic reticulum stress-induced intrinsic apoptotic signaling pathway
GO:1901565	332	44	5	1	179	2	2	false	0.43223903082039533	0.8407137983070165	6.4080961353583355E-43	organonitrogen compound catabolic process
GO:0019538	332	151	5	2	229	2	3	false	0.43380831992642055	0.8407137983070165	2.896184247071563E-63	protein metabolic process
GO:0030433	332	7	5	1	16	1	2	false	0.4374999999999999	0.8408094804300311	8.741258741258732E-5	ubiquitin-dependent ERAD pathway
GO:0043233	332	141	5	3	301	5	2	false	0.44058416774533626	0.8408094804300311	9.71439598844852E-90	organelle lumen
GO:0051641	332	107	5	2	160	2	1	false	0.44583333333329994	0.8443813131312499	1.1120971490625808E-43	cellular localization
GO:0005737	332	276	5	5	323	5	2	false	0.453126855165647	0.8496692086713022	1.020639794972702E-57	cytoplasm
GO:0070013	332	141	5	3	296	5	2	false	0.45542269584781797	0.8496692086713022	2.358028283743369E-88	intracellular organelle lumen
GO:0009966	332	54	5	1	116	1	4	false	0.46551724137931255	0.8541699021587198	2.1409997905115193E-34	regulation of signal transduction
GO:1902531	332	34	5	1	73	1	2	false	0.46575342465753894	0.8541699021587198	1.347196481424663E-21	regulation of intracellular signal transduction
GO:0043632	332	22	5	1	47	1	1	false	0.46808510638297846	0.8541699021587198	6.741316548173564E-14	modification-dependent macromolecule catabolic process
GO:0016887	332	18	5	1	37	1	1	false	0.4864864864864845	0.8570675105485199	5.658466750501292E-11	ATPase activity
GO:0051603	332	26	5	1	53	1	2	false	0.4905660377358451	0.8570675105485199	1.0272533257341539E-15	proteolysis involved in cellular protein catabolic process
GO:0080134	332	33	5	1	114	2	2	false	0.49697251979508644	0.8570675105485199	1.9790487265541646E-29	regulation of response to stress
GO:0030054	332	41	5	1	320	5	1	false	0.4985167659478066	0.8570675105485199	9.469478588462338E-53	cell junction
GO:0097367	332	60	5	1	289	3	1	false	0.5038374747316287	0.8570675105485199	1.3495665134156008E-63	carbohydrate derivative binding
GO:0044267	332	136	5	2	191	2	2	false	0.5059244971066768	0.8570675105485199	2.5126095675146334E-49	cellular protein metabolic process
GO:1901575	332	70	5	1	236	2	2	false	0.5061305445365321	0.8570675105485199	8.57810566799085E-62	organic substance catabolic process
GO:1901363	332	146	5	2	289	3	1	false	0.5078123430146754	0.8570675105485199	2.1774838635715286E-86	heterocyclic compound binding
GO:0098796	332	37	5	1	278	5	2	false	0.5131058185593567	0.8570675105485199	6.284819496263092E-47	membrane protein complex
GO:0070482	332	18	5	1	35	1	1	false	0.514285714285714	0.8570675105485199	2.2038238923005066E-10	response to oxygen levels
GO:0097159	332	148	5	2	289	3	1	false	0.5182258699749647	0.8570675105485199	2.332972468032242E-86	organic cyclic compound binding
GO:0031982	332	94	5	2	288	5	1	false	0.5263757258007294	0.8570675105485199	2.0082683884375954E-78	vesicle
GO:0043069	332	19	5	1	36	1	3	false	0.5277777777777791	0.8570675105485199	1.163129276491937E-10	negative regulation of programmed cell death
GO:0006464	332	99	5	2	136	2	2	false	0.5284313725490153	0.8570675105485199	3.510532747907118E-34	cellular protein modification process
GO:0044248	332	73	5	1	233	2	2	false	0.5293769424300585	0.8570675105485199	2.175386576643938E-62	cellular catabolic process
GO:0006898	332	9	5	1	17	1	1	false	0.5294117647058831	0.8570675105485199	4.1135335252982315E-5	receptor-mediated endocytosis
GO:0050790	332	43	5	1	192	3	2	false	0.5347599200882444	0.8570675105485199	6.482229349189333E-44	regulation of catalytic activity
GO:0006508	332	48	5	1	151	2	1	false	0.5361589403973164	0.8570675105485199	1.4249540330280513E-40	proteolysis
GO:0030554	332	39	5	2	53	2	1	false	0.5377358490566011	0.8570675105485199	4.159768549865546E-13	adenyl nucleotide binding
GO:1901564	332	170	5	2	231	2	2	false	0.540749105966486	0.8570675105485199	2.0553796289262964E-57	organonitrogen compound metabolic process
GO:0043161	332	13	5	1	24	1	2	false	0.5416666666666646	0.8570675105485199	4.006179130691161E-7	proteasome-mediated ubiquitin-dependent protein catabolic process
GO:0051716	332	129	5	2	303	4	2	false	0.5695296795524184	0.8873114463176591	3.79168802137108E-89	cellular response to stimulus
GO:0009056	332	83	5	1	241	2	1	false	0.5711272475795779	0.8873114463176591	7.458612962715257E-67	catabolic process
GO:0010498	332	20	5	1	35	1	2	false	0.5714285714285725	0.8873114463176591	3.078871614243359E-10	proteasomal protein catabolic process
GO:0043066	332	19	5	1	33	1	3	false	0.5757575757575728	0.8885147774036617	1.2212857403165354E-9	negative regulation of apoptotic process
GO:0006986	332	7	5	2	9	2	1	false	0.5833333333333331	0.8946830265848668	0.027777777777777755	response to unfolded protein
GO:0036294	332	10	5	1	17	1	2	false	0.5882352941176482	0.8967001434720248	5.141916906622793E-5	cellular response to decreased oxygen levels
GO:0048583	332	78	5	1	215	2	2	false	0.595044555531378	0.9015826598960273	1.2236745923948775E-60	regulation of response to stimulus
GO:0036498	332	3	5	1	5	1	1	false	0.5999999999999999	0.9034160165998032	0.10000000000000002	IRE1-mediated unfolded protein response
GO:0044260	332	185	5	2	238	2	2	false	0.6034818990886686	0.9034160165998032	2.4850019142082423E-54	cellular macromolecule metabolic process
GO:0043231	332	275	5	5	301	5	2	false	0.6345304187474965	0.9387801547564959	4.4222740532663693E-38	intracellular membrane-bounded organelle
GO:0005524	332	33	5	1	52	1	3	false	0.6346153846153912	0.9387801547564959	1.3095796444483221E-14	ATP binding
GO:0010033	332	66	5	2	82	2	1	false	0.6458897922312485	0.9467809447877227	2.395891735973152E-17	response to organic substance
GO:0065009	332	73	5	1	318	4	2	false	0.649656929703512	0.9467809447877227	7.431659902502291E-74	regulation of molecular function
GO:0035556	332	59	5	1	312	5	2	false	0.6520248214097213	0.9467809447877227	3.4132379789261103E-65	intracellular signal transduction
GO:0019941	332	19	5	1	29	1	2	false	0.6551724137931041	0.9467809447877227	4.992508740634664E-8	modification-dependent protein catabolic process
GO:0031090	332	125	5	2	312	5	2	false	0.6658283599250793	0.952380952380953	1.2842637636445822E-90	organelle membrane
GO:0030176	332	10	5	1	15	1	2	false	0.6666666666666671	0.952380952380953	3.330003330003327E-4	integral component of endoplasmic reticulum membrane
GO:1901698	332	35	5	1	82	2	1	false	0.6744956338452187	0.9565472974224546	5.621776882740478E-24	response to nitrogen compound
GO:0048523	332	74	5	1	302	4	3	false	0.6772354865750979	0.9565472974224546	1.751432125515845E-72	negative regulation of cellular process
GO:0017076	332	53	5	2	64	2	1	false	0.6835317460317393	0.9600164972355889	1.3448166657791911E-12	purine nucleotide binding
GO:0050896	332	159	5	2	317	4	1	false	0.6910620399577814	0.9651704468684098	8.377343028585279E-95	response to stimulus
GO:0051179	332	160	5	2	317	4	1	false	0.695778499076652	0.96635902649535	8.483385345403164E-95	localization
GO:1901700	332	37	5	1	82	2	1	false	0.7018970189701791	0.9694710206770428	3.46355541526847E-24	response to oxygen-containing compound
GO:0097708	332	67	5	1	301	5	2	false	0.7187659330940466	0.9804618311429144	8.974987399792062E-69	intracellular vesicle
GO:0070887	332	64	5	1	136	2	2	false	0.7215686274509571	0.9804618311429144	2.1234658401598604E-40	cellular response to chemical stimulus
GO:0043067	332	27	5	1	37	1	2	false	0.7297297297297288	0.9804618311429144	2.870839748416123E-9	regulation of programmed cell death
GO:0006487	332	6	5	1	13	2	1	false	0.7307692307692293	0.9804618311429144	5.827505827505821E-4	protein N-linked glycosylation
GO:0032991	332	143	5	2	323	5	1	false	0.7346051928515496	0.9804618311429144	1.0960354658490998E-95	protein-containing complex
GO:0043226	332	301	5	5	320	5	1	false	0.7348818575477933	0.9804618311429144	5.295747701953036E-31	organelle
GO:0016192	332	68	5	1	140	2	1	false	0.7373072970194716	0.9804618311429144	1.1280901237497449E-41	vesicle-mediated transport
GO:0034613	332	82	5	1	110	1	2	false	0.7454545454545534	0.9844715033394114	9.125355053770069E-27	cellular protein localization
GO:0036507	332	3	5	1	4	1	2	false	0.7500000000000001	0.9844715033394114	0.25000000000000006	protein demannosylation
GO:0031410	332	67	5	1	276	5	2	false	0.7539195240139527	0.9844715033394114	6.591846186257567E-66	cytoplasmic vesicle
GO:0010243	332	34	5	1	66	2	2	false	0.7687645687645746	0.9844715033394114	1.4271254846831102E-19	response to organonitrogen compound
GO:0043170	332	204	5	2	231	2	1	false	0.7794466403160951	0.9844715033394114	8.056574582401013E-36	macromolecule metabolic process
GO:0043229	332	296	5	5	311	5	2	false	0.7797257467720722	0.9844715033394114	7.482623334090945E-26	intracellular organelle
GO:0048519	332	100	5	1	317	4	2	false	0.7823397259896224	0.9844715033394114	3.1130121432912196E-85	negative regulation of biological process
GO:0023052	332	101	5	1	317	4	1	false	0.7863518969391238	0.9844715033394114	1.4489134860478456E-85	signaling
GO:0007165	332	96	5	1	301	4	5	false	0.7868642835777298	0.9844715033394114	2.9262891974796794E-81	signal transduction
GO:0051234	332	142	5	2	160	2	1	false	0.7870283018867852	0.9844715033394114	3.660178160186764E-24	establishment of localization
GO:0006996	332	147	5	1	186	1	1	false	0.7903225806452057	0.9844715033394114	4.594775237629756E-41	organelle organization
GO:0015923	332	3	5	1	6	2	1	false	0.7999999999999994	0.9844715033394114	0.04999999999999996	mannosidase activity
GO:0030055	332	12	5	1	15	1	1	false	0.8000000000000007	0.9844715033394114	0.002197802197802196	cell-substrate junction
GO:0005622	332	309	5	5	323	5	1	false	0.8001377293400946	0.9844715033394114	8.623222322410371E-25	intracellular
GO:0043227	332	288	5	5	301	5	1	false	0.8007039402104146	0.9844715033394114	4.8646131053025507E-23	membrane-bounded organelle
GO:0043168	332	71	5	1	127	2	1	false	0.8075240594925766	0.9844715033394114	2.0071600237836754E-37	anion binding
GO:0009987	332	301	5	4	317	4	1	false	0.8120610045413192	0.9844715033394114	2.956787001756026E-27	cellular process
GO:0007154	332	103	5	1	301	4	1	false	0.8147121694341665	0.9844715033394114	2.130092452564777E-83	cell communication
GO:0042981	332	27	5	1	33	1	2	false	0.8181818181818128	0.9844715033394114	9.028791008768711E-7	regulation of apoptotic process
GO:0043169	332	73	5	1	127	2	1	false	0.8211473565804431	0.9844715033394114	3.4252055470801852E-37	cation binding
GO:0006807	332	219	5	2	241	2	1	false	0.8254149377594477	0.9844715033394114	1.1902212656387908E-31	nitrogen compound metabolic process
GO:0034620	332	5	5	1	9	2	2	false	0.8333333333333324	0.9844715033394114	0.007936507936507915	cellular response to unfolded protein
GO:0036293	332	15	5	1	18	1	1	false	0.833333333333336	0.9844715033394114	0.0012254901960784348	response to decreased oxygen levels
GO:0035639	332	46	5	1	78	2	2	false	0.8348318348318209	0.9844715033394114	1.2785885050503119E-22	purine ribonucleoside triphosphate binding
GO:0045184	332	91	5	1	151	2	2	false	0.84370860927145	0.9902683207411385	1.304012256873343E-43	establishment of protein localization
GO:0006886	332	67	5	1	109	2	3	false	0.853720693170227	0.9905353378913201	3.5489693428246305E-31	intracellular protein transport
GO:0016817	332	38	5	1	80	3	1	false	0.8602726387536244	0.9905353378913201	1.0267647787081223E-23	hydrolase activity, acting on acid anhydrides
GO:0044238	332	224	5	2	241	2	1	false	0.8636237897649699	0.9905353378913201	2.03072183529897E-26	primary metabolic process
GO:0000166	332	64	5	2	68	2	2	false	0.8849868305531353	0.9905353378913201	1.2279204553129064E-6	nucleotide binding
GO:0070727	332	84	5	1	126	2	2	false	0.8906666666666487	0.9905353378913201	1.9629795921281835E-34	cellular macromolecule localization
GO:0070062	332	61	5	2	77	3	2	false	0.8922761449076932	0.9905353378913201	7.314897360217393E-17	extracellular exosome
GO:0071705	332	94	5	1	140	2	1	false	0.8936279547789641	0.9905353378913201	4.444629003458063E-38	nitrogen compound transport
GO:0065007	332	213	5	2	317	4	1	false	0.8949062014304584	0.9905353378913201	1.5929685663942652E-86	biological regulation
GO:0005575	332	323	5	5	330	5	1	false	0.897749255296524	0.9905353378913201	1.2608201210965122E-14	cellular_component
GO:0071310	332	53	5	1	77	2	2	false	0.9056732740943172	0.9905353378913201	1.826896275686478E-20	cellular response to organic substance
GO:0071702	332	99	5	1	140	2	1	false	0.9157245632065487	0.9905353378913201	2.3191166339177585E-36	organic substance transport
GO:0071704	332	231	5	2	241	2	1	false	0.9185684647305028	0.9905353378913201	6.633945754754382E-18	organic substance metabolic process
GO:0015833	332	91	5	1	99	1	2	false	0.9191919191919036	0.9905353378913201	5.841092059361547E-12	peptide transport
GO:0032559	332	37	5	1	52	2	2	false	0.9208144796380123	0.9905353378913201	2.2314547888955056E-13	adenyl ribonucleotide binding
GO:0032553	332	51	5	1	71	2	2	false	0.9235412474849245	0.9905353378913201	4.437172176371943E-18	ribonucleotide binding
GO:0033036	332	116	5	1	160	2	1	false	0.9256289308175658	0.9905353378913201	1.9131141213004037E-40	macromolecule localization
GO:0008104	332	108	5	1	116	1	1	false	0.9310344827586269	0.9905353378913201	1.5740597524929278E-12	protein localization
GO:0006915	332	33	5	1	35	1	1	false	0.9428571428571514	0.9905353378913201	0.0016806722689075594	apoptotic process
GO:0012501	332	35	5	1	37	1	1	false	0.9459459459459425	0.9905353378913201	0.0015015015015015013	programmed cell death
GO:0110165	332	320	5	5	323	5	1	false	0.9541354641474554	0.9905353378913201	1.797164469842868E-7	cellular anatomical entity
GO:0008152	332	241	5	2	317	4	1	false	0.9558532451268773	0.9905353378913201	2.8355804392380033E-75	metabolic process
GO:0015031	332	89	5	1	93	1	2	false	0.9569892473118223	0.9905353378913201	3.424968361854713E-7	protein transport
GO:0005488	332	289	5	3	317	4	1	false	0.959552525070795	0.9905353378913201	9.727631283239548E-41	binding
GO:0044237	332	233	5	2	303	4	2	false	0.9602914334247263	0.9905353378913201	1.3766529258402167E-70	cellular metabolic process
GO:0005515	332	257	5	2	289	3	1	false	0.9667361923248814	0.9905353378913201	2.789102920783782E-43	protein binding
GO:0042886	332	91	5	1	94	1	1	false	0.9680851063830017	0.9905353378913201	7.460236937125096E-6	amide transport
GO:0006810	332	140	5	2	142	2	1	false	0.9719308760364048	0.9905353378913201	9.989012086704952E-5	transport
GO:0046872	332	71	5	1	73	1	1	false	0.9726027397260251	0.9905353378913201	3.805175038051768E-4	metal ion binding
GO:0017111	332	37	5	1	38	1	1	false	0.9736842105263206	0.9905353378913201	0.026315789473684306	nucleoside-triphosphatase activity
GO:0050794	332	181	5	1	303	4	2	false	0.9744884945906889	0.9905353378913201	4.259610972159962E-88	regulation of cellular process
GO:0016021	332	82	5	2	83	2	1	false	0.9759036144578236	0.9905353378913201	0.012048192771084355	integral component of membrane
GO:0050789	332	194	5	1	317	4	2	false	0.9780089983169238	0.9905353378913201	2.4766152093736326E-91	regulation of biological process
GO:0016043	332	186	5	1	302	4	2	false	0.9789247253589703	0.9905353378913201	9.351822633513702E-87	cellular component organization
GO:0071840	332	196	5	1	317	4	1	false	0.979421721602437	0.9905353378913201	6.307892396524805E-91	cellular component organization or biogenesis
GO:0003674	332	317	5	4	330	5	1	false	0.9865731965397548	0.9905353378913201	1.4373803489818437E-23	molecular_function
GO:0008150	332	317	5	4	330	5	1	false	0.9865731965397548	0.9905353378913201	1.4373803489818437E-23	biological_process
GO:0032555	332	50	5	1	54	2	2	false	0.9958071278825924	0.9958071278825924	3.162045337406044E-6	purine ribonucleotide binding
GO:0000000	332	330	5	5	0	0	0	true	1.0	1.0	1.0	Gene Ontology
GO:0016462	332	38	5	1	38	1	1	true	1.0	1.0	1.0	pyrophosphatase activity
GO:0016818	332	38	5	1	38	1	1	true	1.0	1.0	1.0	hydrolase activity, acting on acid anhydrides, in phosphorus-containing anhydrides
GO:0036508	332	3	5	1	3	1	2	true	1.0	1.0	1.0	protein alpha-1,2-demannosylation
GO:0004553	332	6	5	2	6	2	1	true	1.0	1.0	1.0	hydrolase activity, hydrolyzing O-glycosyl compounds
GO:0004559	332	3	5	1	3	1	1	true	1.0	1.0	1.0	alpha-mannosidase activity
GO:0004571	332	3	5	1	3	1	1	true	1.0	1.0	1.0	mannosyl-oligosaccharide 1,2-alpha-mannosidase activity
GO:0004573	332	1	5	1	1	1	1	true	1.0	1.0	1.0	mannosyl-oligosaccharide glucosidase activity
GO:0005925	332	12	5	1	12	1	1	true	1.0	1.0	1.0	focal adhesion
GO:0006511	332	19	5	1	19	1	1	true	1.0	1.0	1.0	ubiquitin-dependent protein catabolic process
GO:0015924	332	3	5	1	3	1	1	true	1.0	1.0	1.0	mannosyl-oligosaccharide mannosidase activity
