## Supplementary File S3 for "Computational identification of human biological processes and protein sequence motifs putatively targeted by SARS-CoV-2 proteins using protein-protein interaction networks": table-mcl2_cluster18-Parent-Child-Union-Benjamini-Hochberg.txt

ID	Pop.total	Pop.term	Study.total	Study.term	Pop.family	Study.family	nparents	is.trivial	p	p.adjusted	p.min	name
GO:0090317	332	2	4	2	71	2	5	false	4.0241448692153334E-4	0.022923313245891978	4.0241448692153334E-4	negative regulation of intracellular protein transport
GO:0032527	332	4	4	2	277	3	2	false	4.686006192834539E-4	0.022923313245891978	4.166190592595705E-9	protein exit from endoplasmic reticulum
GO:1903828	332	4	4	2	152	2	3	false	5.228302544439849E-4	0.022923313245891978	4.678570509566431E-8	negative regulation of cellular protein localization
GO:0044322	332	4	4	2	320	4	2	false	6.994214406179139E-4	0.022923313245891978	2.3322988499521935E-9	endoplasmic reticulum quality control compartment
GO:0032387	332	3	4	2	91	2	3	false	7.326007326007429E-4	0.022923313245891978	8.23146890562624E-6	negative regulation of intracellular transport
GO:1903513	332	3	4	2	87	2	1	false	8.019246190858244E-4	0.022923313245891978	9.434407283362706E-6	endoplasmic reticulum to cytosol transport
GO:1904950	332	5	4	2	156	2	3	false	8.27129859387855E-4	0.022923313245891978	1.3856999775304837E-9	negative regulation of establishment of protein localization
GO:0005788	332	20	4	3	170	3	2	false	0.0014171349012976873	0.03436552135646892	1.9152965791018088E-26	endoplasmic reticulum lumen
GO:0051224	332	5	4	2	92	2	4	false	0.0023889154323936666	0.0514943993204857	2.0334656387415634E-8	negative regulation of protein transport
GO:0051051	332	11	4	2	189	2	3	false	0.00309580096814102	0.06005853878193579	4.885009062720248E-18	negative regulation of transport
GO:0005783	332	56	4	3	305	3	3	false	0.005920091577751153	0.10440888782579306	1.1763121725146903E-62	endoplasmic reticulum
GO:0036503	332	10	4	3	46	3	3	false	0.00790513833992092	0.12565741710586664	2.4531747684113277E-10	ERAD pathway
GO:1903573	332	5	4	2	83	3	4	false	0.008598077948650855	0.12565741710586664	3.444190814232784E-8	negative regulation of response to endoplasmic reticulum stress
GO:0030163	332	35	4	3	164	3	3	false	0.009068061028258417	0.12565741710586664	1.5637015565823646E-36	protein catabolic process
GO:0009057	332	49	4	3	213	3	2	false	0.011602117399019464	0.14088759304543502	1.9831379126623537E-49	macromolecule catabolic process
GO:0044257	332	33	4	3	142	3	3	false	0.011678582131084464	0.14088759304543502	4.651501881202978E-33	cellular protein catabolic process
GO:0044265	332	47	4	3	200	3	3	false	0.012345820009136059	0.14088759304543502	6.579369658175999E-47	cellular macromolecule catabolic process
GO:1903363	332	4	4	2	52	3	5	false	0.013212669683257862	0.14240321769733474	3.6937852063902836E-6	negative regulation of cellular protein catabolic process
GO:1901565	332	44	4	3	179	3	2	false	0.014090425978984408	0.14387066525910394	6.4080961353583355E-43	organonitrogen compound catabolic process
GO:0034976	332	14	4	3	52	3	1	false	0.01647058823529407	0.15976470588235248	5.653018798535198E-13	response to endoplasmic reticulum stress
GO:0042177	332	5	4	2	55	3	4	false	0.01943967981703798	0.17958561354787467	2.8745866703690744E-7	negative regulation of protein catabolic process
GO:0031330	332	9	4	2	101	3	4	false	0.02037803780378016	0.17969724245151594	4.788538836783751E-13	negative regulation of cellular catabolic process
GO:0009895	332	11	4	2	112	3	3	false	0.025096525096524366	0.19353600652553093	1.9055576847650592E-15	negative regulation of catabolic process
GO:1901575	332	70	4	3	236	3	2	false	0.02530814539469184	0.19353600652553093	8.57810566799085E-62	organic substance catabolic process
GO:0032386	332	18	4	2	109	2	3	false	0.025993883792049068	0.19353600652553093	5.995055981629603E-21	regulation of intracellular transport
GO:0070861	332	3	4	2	15	2	2	false	0.0285714285714285	0.19353600652553093	0.002197802197802196	regulation of protein exit from endoplasmic reticulum
GO:0000835	332	1	4	1	104	3	4	false	0.028846153846153015	0.19353600652553093	0.009615384615384361	ER ubiquitin ligase complex
GO:0033157	332	14	4	2	79	2	4	false	0.02953586497890211	0.19353600652553093	8.037127732491825E-16	regulation of intracellular protein transport
GO:0044248	332	73	4	3	233	3	2	false	0.02988531373909566	0.19353600652553093	2.175386576643938E-62	cellular catabolic process
GO:0006508	332	48	4	3	151	3	1	false	0.03074981110271696	0.19353600652553093	1.4249540330280513E-40	proteolysis
GO:0030246	332	3	4	1	289	3	1	false	0.03092585671284257	0.19353600652553093	2.511765107764736E-7	carbohydrate binding
GO:0080135	332	21	4	2	190	3	3	false	0.03272365310439093	0.19838714694537002	2.2531346742472473E-28	regulation of cellular response to stress
GO:0006517	332	4	4	1	106	1	2	false	0.03773584905660441	0.20507399577167015	2.0130080580711606E-7	protein deglycosylation
GO:0072595	332	4	4	1	302	3	3	false	0.03933994851597552	0.20507399577167015	2.9433733958330154E-9	maintenance of protein localization in organelle
GO:0009056	332	83	4	3	241	3	1	false	0.03987959860414406	0.20507399577167015	7.458612962715257E-67	catabolic process
GO:1903362	332	11	4	2	87	3	4	false	0.04099249964621093	0.20507399577167015	3.570758121218499E-14	regulation of cellular protein catabolic process
GO:0060341	332	26	4	2	126	2	2	false	0.04126984126984125	0.20507399577167015	1.5866322538108142E-27	regulation of cellular localization
GO:1901799	332	3	4	2	21	3	3	false	0.04135338345864658	0.20507399577167015	7.518796992481195E-4	negative regulation of proteasomal protein catabolic process
GO:0090087	332	22	4	2	105	2	2	false	0.042307692307690326	0.20507399577167015	4.100966439594344E-23	regulation of peptide transport
GO:0000153	332	4	4	1	277	3	2	false	0.0428515574834883	0.20507399577167015	4.166190592595705E-9	cytoplasmic ubiquitin ligase complex
GO:0045861	332	8	4	2	60	3	3	false	0.04418468731735901	0.20507399577167015	3.9083555578552816E-10	negative regulation of proteolysis
GO:1903051	332	4	4	2	28	3	4	false	0.04517704517704516	0.20507399577167015	4.884004884004907E-5	negative regulation of proteolysis involved in cellular protein catabolic process
GO:1904293	332	2	4	2	12	3	4	false	0.04545454545454544	0.20507399577167015	0.01515151515151513	negative regulation of ERAD pathway
GO:0051651	332	5	4	1	305	3	3	false	0.04853535396680146	0.2111737640526107	4.698851889614363E-11	maintenance of location in cell
GO:0051248	332	23	4	2	169	3	4	false	0.04898360506374991	0.2111737640526107	7.115381467800805E-29	negative regulation of protein metabolic process
GO:0033554	332	52	4	3	139	3	2	false	0.05045788821180639	0.21278448232611386	1.768019460508304E-39	cellular response to stress
GO:0032269	332	21	4	2	150	3	4	false	0.051550879738800785	0.21278448232611386	4.448363868085514E-26	negative regulation of cellular protein metabolic process
GO:1903827	332	22	4	2	91	2	3	false	0.05641025641025732	0.22799145299145665	1.422644554245429E-21	regulation of cellular protein localization
GO:0051223	332	22	4	2	90	2	3	false	0.05767790262172336	0.22835741037988436	1.876241368642516E-21	regulation of protein transport
GO:0055085	332	35	4	2	140	2	1	false	0.06115107913668648	0.2308753594212138	8.300566303458763E-34	transmembrane transport
GO:0030433	332	7	4	3	16	3	2	false	0.06249999999999998	0.2308753594212138	8.741258741258732E-5	ubiquitin-dependent ERAD pathway
GO:0070201	332	24	4	2	94	2	2	false	0.06314344543582773	0.2308753594212138	6.834942951076231E-23	regulation of establishment of protein localization
GO:0032879	332	61	4	2	239	2	2	false	0.06434372912343128	0.2308753594212138	1.8672097616714306E-58	regulation of localization
GO:0002020	332	4	4	1	62	1	1	false	0.06451612903225867	0.2308753594212138	1.7926126432970231E-6	protease binding
GO:0032880	332	32	4	2	123	2	2	false	0.06610689057710166	0.2308753594212138	2.928901522338143E-30	regulation of protein localization
GO:0000151	332	7	4	1	309	3	2	false	0.06664443364736068	0.2308753594212138	2.006529213494016E-14	ubiquitin ligase complex
GO:0042176	332	16	4	2	97	3	3	false	0.0697232772653256	0.23584625606083995	1.2609270186936591E-18	regulation of protein catabolic process
GO:1904292	332	3	4	2	16	3	3	false	0.07142857142857131	0.23584625606083995	0.001785714285714283	regulation of ERAD pathway
GO:0032507	332	4	4	1	110	2	4	false	0.07172643869891525	0.23584625606083995	1.732146120382463E-7	maintenance of protein location in cell
GO:1901698	332	35	4	3	82	3	1	false	0.07390469738030699	0.23823050660418912	5.621776882740478E-24	response to nitrogen compound
GO:0016798	332	6	4	1	80	1	1	false	0.07500000000000033	0.23823050660418912	3.327784806798611E-9	hydrolase activity, acting on glycosyl bonds
GO:0051716	332	129	4	3	303	3	2	false	0.07613552272917384	0.23823050660418912	3.79168802137108E-89	cellular response to stimulus
GO:0051172	332	38	4	2	219	3	3	false	0.07857846524145036	0.24197178185462492	1.8319921489444876E-43	negative regulation of nitrogen compound metabolic process
GO:0031324	332	45	4	2	239	3	4	false	0.09179562932634307	0.2744312411376548	9.380756565819572E-50	negative regulation of cellular metabolic process
GO:0048585	332	34	4	2	180	3	3	false	0.09194861172137919	0.2744312411376548	1.7267521782191482E-37	negative regulation of response to stimulus
GO:0043632	332	22	4	3	47	3	1	false	0.09497378970089342	0.27916538184808065	6.741316548173564E-14	modification-dependent macromolecule catabolic process
GO:1905897	332	6	4	2	29	3	2	false	0.09989053092501377	0.2802455760202183	2.105174518967629E-6	regulation of response to endoplasmic reticulum stress
GO:1904152	332	2	4	2	5	2	3	false	0.10000000000000002	0.2802455760202183	0.10000000000000002	regulation of retrograde protein transport, ER to cytosol
GO:0043233	332	141	4	3	301	3	2	false	0.10162557361747385	0.2802455760202183	9.71439598844852E-90	organelle lumen
GO:0005773	332	143	4	3	305	3	2	false	0.10191249711683634	0.2802455760202183	6.063984474011862E-91	vacuole
GO:0050660	332	8	4	1	78	1	3	false	0.1025641025641005	0.2802455760202183	4.2649595337023847E-11	flavin adenine dinucleotide binding
GO:0070013	332	141	4	3	296	3	2	false	0.10688109416921718	0.2832556694625428	2.358028283743369E-88	intracellular organelle lumen
GO:0030162	332	18	4	2	87	3	2	false	0.10729751403368376	0.2832556694625428	5.1978939450377305E-19	regulation of proteolysis
GO:0051049	332	48	4	2	145	2	2	false	0.1080459770114854	0.2832556694625428	1.483772080886254E-39	regulation of transport
GO:0051603	332	26	4	3	53	3	2	false	0.11098779134295196	0.28547305446998045	1.0272533257341539E-15	proteolysis involved in cellular protein catabolic process
GO:0051082	332	10	4	1	257	3	1	false	0.1126705910963556	0.28547305446998045	3.446912247456436E-18	unfolded protein binding
GO:0051235	332	11	4	1	189	2	2	false	0.11330631543396132	0.28547305446998045	4.885009062720248E-18	maintenance of location
GO:0031329	332	33	4	2	152	3	3	false	0.11901010805157936	0.2959994995129025	3.6913424917551668E-34	regulation of cellular catabolic process
GO:0045185	332	7	4	1	110	2	2	false	0.12376980817347716	0.3031158930449016	3.142500218400671E-11	maintenance of protein location
GO:0050896	332	159	4	3	317	3	1	false	0.12499624455459861	0.3031158930449016	8.377343028585279E-95	response to stimulus
GO:0010243	332	34	4	3	66	3	2	false	0.13076923076922964	0.31320037986704385	1.4271254846831102E-19	response to organonitrogen compound
GO:0042221	332	82	4	3	159	3	1	false	0.1347209059281213	0.31872994817140893	2.342105086452157E-47	response to chemical
GO:0043161	332	13	4	3	24	3	2	false	0.14130434782608586	0.33027763226820067	4.006179130691161E-7	proteasome-mediated ubiquitin-dependent protein catabolic process
GO:0035437	332	3	4	1	60	3	3	false	0.1449444769140876	0.3308264093852325	2.922267679719506E-5	maintenance of protein localization in endoplasmic reticulum
GO:0006950	332	84	4	3	159	3	1	false	0.1449497154522926	0.3308264093852325	2.790354863763475E-47	response to stress
GO:1903050	332	9	4	2	36	3	3	false	0.14789915966386552	0.3336329880789524	1.0622107069139657E-8	regulation of proteolysis involved in cellular protein catabolic process
GO:0048523	332	74	4	2	302	3	3	false	0.14975512089939685	0.3339367063733677	1.751432125515845E-72	negative regulation of cellular process
GO:0030970	332	3	4	2	11	3	3	false	0.15151515151515138	0.33402203856749285	0.006060606060606057	retrograde protein transport, ER to cytosol
GO:0070862	332	2	4	2	4	2	3	false	0.16666666666666674	0.3556754784465335	0.16666666666666674	negative regulation of protein exit from endoplasmic reticulum
GO:0070972	332	9	4	1	54	1	1	false	0.16666666666666763	0.3556754784465335	1.880428706003304E-10	protein localization to endoplasmic reticulum
GO:0048037	332	17	4	1	289	3	1	false	0.16683746669399252	0.3556754784465335	8.398145712527633E-28	cofactor binding
GO:0010498	332	20	4	3	35	3	2	false	0.17417876241405467	0.36728999900355	3.078871614243359E-10	proteasomal protein catabolic process
GO:0046907	332	87	4	2	313	3	3	false	0.1879675674992087	0.39210438811662895	9.117939046064518E-80	intracellular transport
GO:0010605	332	58	4	2	206	3	3	false	0.19187641904974193	0.39600026910265884	1.0730108591239852E-52	negative regulation of macromolecule metabolic process
GO:0009892	332	70	4	2	247	3	3	false	0.19434609036664774	0.39687517401189115	2.0037132184006642E-63	negative regulation of metabolic process
GO:0009894	332	45	4	2	156	3	2	false	0.19992910315490367	0.40109122363433153	2.822734884215333E-40	regulation of catabolic process
GO:0080134	332	33	4	2	114	3	2	false	0.20054561181716576	0.40109122363433153	1.9790487265541646E-29	regulation of response to stress
GO:0012505	332	140	4	3	320	4	3	false	0.22365350090179692	0.4427426446423327	1.2780402730496864E-94	endomembrane system
GO:0031974	332	141	4	3	320	4	1	false	0.22771559583979253	0.44623056154464397	1.0011315472221832E-94	membrane-enclosed lumen
GO:0048519	332	100	4	2	317	3	2	false	0.23499580721159793	0.4558918659905	3.1130121432912196E-85	negative regulation of biological process
GO:0032268	332	58	4	2	181	3	3	false	0.24092821794909877	0.46277301269430854	7.851737058026464E-49	regulation of cellular protein metabolic process
GO:0051246	332	62	4	2	192	3	4	false	0.2442563378341382	0.4645659758806158	5.732777682877432E-52	regulation of protein metabolic process
GO:0019941	332	19	4	3	29	3	2	false	0.26518883415435107	0.4994818818052826	4.992508740634664E-8	modification-dependent protein catabolic process
GO:1902494	332	40	4	1	143	1	1	false	0.27972027972026575	0.5211396931174918	2.0963027783117526E-36	catalytic complex
GO:0016020	332	234	4	4	320	4	1	false	0.2839518481042364	0.5211396931174918	2.5954870699920162E-80	membrane
GO:0019538	332	151	4	3	229	3	3	false	0.28474643026007285	0.5211396931174918	2.896184247071563E-63	protein metabolic process
GO:0048583	332	78	4	2	215	3	2	false	0.298457469441741	0.5411284959971753	1.2236745923948775E-60	regulation of response to stimulus
GO:0009100	332	23	4	1	202	3	3	false	0.3055053938229441	0.5487782074226959	9.010674077531257E-31	glycoprotein metabolic process
GO:0061136	332	8	4	2	21	3	2	false	0.31578947368421073	0.5620473201352008	4.914246400314516E-6	regulation of proteasomal protein catabolic process
GO:0070647	332	32	4	1	99	1	1	false	0.32323232323231565	0.5700642791551749	1.0282934858284969E-26	protein modification by small protein conjugation or removal
GO:0005789	332	41	4	1	125	1	2	false	0.3279999999999906	0.5732612612612448	5.888938776384369E-34	endoplasmic reticulum membrane
GO:1904153	332	2	4	2	3	2	4	false	0.33333333333333337	0.5773809523809524	0.33333333333333337	negative regulation of retrograde protein transport, ER to cytosol
GO:0016491	332	34	4	1	178	2	2	false	0.3464102075795271	0.5947219492958253	2.628056456411215E-37	oxidoreductase activity
GO:0044267	332	136	4	3	191	3	2	false	0.35869779159943843	0.6099856032248251	2.5126095675146334E-49	cellular protein metabolic process
GO:0045184	332	91	4	2	151	2	2	false	0.3615894039734788	0.6099856032248251	1.304012256873343E-43	establishment of protein localization
GO:0006886	332	67	4	2	109	2	3	false	0.3756371049948999	0.6282206755949188	3.5489693428246305E-31	intracellular protein transport
GO:1901564	332	170	4	3	231	3	2	false	0.3967067676959093	0.6577872900256958	2.0553796289262964E-57	organonitrogen compound metabolic process
GO:0071944	332	181	4	3	320	4	1	false	0.41598064817000047	0.6839003876693228	1.6523234958712685E-94	cell periphery
GO:0055114	332	40	4	1	241	3	1	false	0.42130071702634636	0.6868263790177412	1.3193013820658839E-46	oxidation-reduction process
GO:1901265	332	64	4	1	148	1	2	false	0.43243243243242285	0.687118400928183	1.645072286270353E-43	nucleoside phosphate binding
GO:0098796	332	37	4	1	278	4	2	false	0.437092802891322	0.687118400928183	6.284819496263092E-47	membrane protein complex
GO:0008152	332	241	4	3	317	3	1	false	0.4380959986917569	0.687118400928183	2.8355804392380033E-75	metabolic process
GO:0070727	332	84	4	2	126	2	2	false	0.4426666666666579	0.687118400928183	1.9629795921281835E-34	cellular macromolecule localization
GO:0031323	332	125	4	2	270	3	3	false	0.444339640089462	0.687118400928183	2.2743000902764235E-80	regulation of cellular metabolic process
GO:0051641	332	107	4	2	160	2	1	false	0.44583333333329994	0.687118400928183	1.1120971490625808E-43	cellular localization
GO:0071705	332	94	4	2	140	2	1	false	0.4492291880780739	0.687118400928183	4.444629003458063E-38	nitrogen compound transport
GO:1990234	332	18	4	1	40	1	1	false	0.45000000000000134	0.687118400928183	8.81987732365593E-12	transferase complex
GO:0044237	332	233	4	3	303	3	2	false	0.45335647071550217	0.687118400928183	1.3766529258402167E-70	cellular metabolic process
GO:0044260	332	185	4	3	238	3	2	false	0.4679541844628389	0.703745052603029	2.4850019142082423E-54	cellular macromolecule metabolic process
GO:0019222	332	135	4	2	278	3	2	false	0.478344996267979	0.7138379175075995	4.8300570633987896E-83	regulation of metabolic process
GO:0071702	332	99	4	2	140	2	1	false	0.4985611510791208	0.7341888511815959	2.3191166339177585E-36	organic substance transport
GO:0015923	332	3	4	1	6	1	1	false	0.4999999999999997	0.7341888511815959	0.04999999999999996	mannosidase activity
GO:0005623	332	52	4	1	323	4	1	false	0.5062504369355494	0.7341888511815959	2.0612442124599763E-61	cell
GO:0051179	332	160	4	2	317	3	1	false	0.5071201343213085	0.7341888511815959	8.483385345403164E-95	localization
GO:1901135	332	49	4	1	231	3	1	false	0.5126430433055733	0.7366870400094905	2.246113118834996E-51	carbohydrate derivative metabolic process
GO:0010033	332	66	4	3	82	3	1	false	0.5167118337850066	0.737074233487436	2.395891735973152E-17	response to organic substance
GO:0051171	332	116	4	2	225	3	2	false	0.5234304932735395	0.737159329140426	3.8902054744834965E-67	regulation of nitrogen compound metabolic process
GO:0033036	332	116	4	2	160	2	1	false	0.524371069182365	0.737159329140426	1.9131141213004037E-40	macromolecule localization
GO:0080090	332	119	4	2	229	3	2	false	0.5295906455247766	0.7391409009482494	2.6246743713476083E-68	regulation of primary metabolic process
GO:0034613	332	82	4	2	110	2	2	false	0.5539616346955833	0.7625914749224172	9.125355053770069E-27	cellular protein localization
GO:0036094	332	68	4	1	289	3	1	false	0.554254628680726	0.7625914749224172	6.018445741359042E-68	small molecule binding
GO:0043168	332	71	4	1	127	1	1	false	0.5590551181102328	0.7637795275590504	2.0071600237836754E-37	anion binding
GO:0019899	332	62	4	1	257	3	1	false	0.5648085231173746	0.765142653582338	3.699868506446755E-61	enzyme binding
GO:0042175	332	44	4	1	234	4	2	false	0.5679409387415293	0.765142653582338	1.1351017326524123E-48	nuclear outer membrane-endoplasmic reticulum membrane network
GO:0003824	332	176	4	2	317	3	1	false	0.5827310359514426	0.7763105242096854	5.762522426740682E-94	catalytic activity
GO:0060255	332	119	4	2	213	3	2	false	0.5880360406199883	0.7763105242096854	6.011846432892902E-63	regulation of macromolecule metabolic process
GO:0050662	332	10	4	1	17	1	1	false	0.5882352941176482	0.7763105242096854	5.141916906622793E-5	coenzyme binding
GO:0050794	332	181	4	2	303	3	2	false	0.6446611746606339	0.8426871135475923	4.259610972159962E-88	regulation of cellular process
GO:0006605	332	27	4	1	67	2	1	false	0.6472184531886147	0.8426871135475923	2.4360088788676776E-19	protein targeting
GO:0065008	332	88	4	1	213	2	1	false	0.6567455044733324	0.8493908524521765	3.463367658727237E-62	regulation of biological quality
GO:0050789	332	194	4	2	317	3	2	false	0.665679222213928	0.8508771929824562	2.4766152093736326E-91	regulation of biological process
GO:0006621	332	2	4	1	3	1	1	false	0.6666666666666667	0.8508771929824562	0.33333333333333337	protein retention in ER lumen
GO:0043170	332	204	4	3	231	3	1	false	0.6875468180953933	0.8697824468525277	8.056574582401013E-36	macromolecule metabolic process
GO:0031224	332	83	4	1	320	4	2	false	0.7011061183847112	0.8697824468525277	5.555848797752734E-79	intrinsic component of membrane
GO:0005515	332	257	4	3	289	3	1	false	0.7023297123727771	0.8697824468525277	2.789102920783782E-43	protein binding
GO:0016567	332	19	4	1	27	1	1	false	0.7037037037037048	0.8697824468525277	4.504352330439263E-7	protein ubiquitination
GO:0016787	332	80	4	1	176	2	1	false	0.7038961038961178	0.8697824468525277	3.5862928687109536E-52	hydrolase activity
GO:0065007	332	213	4	2	317	3	1	false	0.7484456259044151	0.9093750000000002	1.5929685663942652E-86	biological regulation
GO:0006807	332	219	4	3	241	3	1	false	0.7494353200577138	0.9093750000000002	1.1902212656387908E-31	nitrogen compound metabolic process
GO:0036507	332	3	4	1	4	1	2	false	0.7500000000000001	0.9093750000000002	0.25000000000000006	protein demannosylation
GO:0005488	332	289	4	3	317	3	1	false	0.757033901689096	0.9122023411657431	9.727631283239548E-41	binding
GO:0043231	332	275	4	3	301	3	2	false	0.7618806875631923	0.9123756381929586	4.4222740532663693E-38	intracellular membrane-bounded organelle
GO:0005886	332	181	4	3	234	4	2	false	0.7783895104450771	0.9264267793027299	6.856774497015748E-54	plasma membrane
GO:0051234	332	142	4	2	160	2	1	false	0.7870283018867852	0.9309968936953433	3.660178160186764E-24	establishment of localization
GO:0044238	332	224	4	3	241	3	1	false	0.8021944825431443	0.9431862400810302	2.03072183529897E-26	primary metabolic process
GO:0043167	332	127	4	1	289	3	1	false	0.825301713224732	0.9604396602625141	1.781196708628032E-85	ion binding
GO:1904380	332	2	4	1	4	2	2	false	0.8333333333333337	0.9604396602625141	0.16666666666666674	endoplasmic reticulum mannose trimming
GO:0032446	332	27	4	1	32	1	1	false	0.8437500000000042	0.9604396602625141	4.965835054822817E-6	protein modification by small protein conjugation
GO:0015833	332	91	4	2	99	2	2	false	0.8441558441558009	0.9604396602625141	5.841092059361547E-12	peptide transport
GO:0009987	332	301	4	3	317	3	1	false	0.8556615953893337	0.9604396602625141	2.956787001756026E-27	cellular process
GO:0043229	332	296	4	3	311	3	2	false	0.86174841871753	0.9604396602625141	7.482623334090945E-26	intracellular organelle
GO:0008104	332	108	4	2	116	2	1	false	0.866266866566705	0.9604396602625141	1.5740597524929278E-12	protein localization
GO:0031090	332	125	4	1	312	4	2	false	0.8726177411594827	0.9604396602625141	1.2842637636445822E-90	organelle membrane
GO:0043227	332	288	4	3	301	3	1	false	0.8755510616784781	0.9604396602625141	4.8646131053025507E-23	membrane-bounded organelle
GO:0071704	332	231	4	3	241	3	1	false	0.880134637754299	0.9604396602625141	6.633945754754382E-18	organic substance metabolic process
GO:1901363	332	146	4	1	289	3	1	false	0.8801408296460532	0.9604396602625141	2.1774838635715286E-86	heterocyclic compound binding
GO:0043412	332	104	4	1	204	3	1	false	0.8840198421465393	0.9604396602625141	7.248316467404357E-61	macromolecule modification
GO:0097159	332	148	4	1	289	3	1	false	0.8851344698568124	0.9604396602625141	2.332972468032242E-86	organic cyclic compound binding
GO:0033365	332	54	4	1	82	2	1	false	0.8861788617886085	0.9604396602625141	1.48058126695794E-22	protein localization to organelle
GO:0005737	332	276	4	3	323	4	2	false	0.8973871767103653	0.9671839571211716	1.020639794972702E-57	cytoplasm
GO:0032991	332	143	4	1	323	4	1	false	0.9049821060825958	0.9699808208841081	1.0960354658490998E-95	protein-containing complex
GO:0015031	332	89	4	2	93	2	2	false	0.9153810191678465	0.9725962948074273	3.424968361854713E-7	protein transport
GO:0005575	332	323	4	4	330	4	1	false	0.9174490822152536	0.9725962948074273	1.2608201210965122E-14	cellular_component
GO:0042886	332	91	4	2	94	2	1	false	0.9368565545641683	0.9869634340222622	7.460236937125096E-6	amide transport
GO:0000166	332	64	4	1	68	1	2	false	0.9411764705882397	0.9869634340222622	1.2279204553129064E-6	nucleotide binding
GO:0036211	332	99	4	1	156	3	2	false	0.9528535980149002	0.9917599123642653	5.062497877892816E-44	protein modification process
GO:0110165	332	320	4	4	323	4	1	false	0.963193712224854	0.9917599123642653	1.797164469842868E-7	cellular anatomical entity
GO:0006810	332	140	4	2	142	2	1	false	0.9719308760364048	0.9917599123642653	9.989012086704952E-5	transport
GO:0006464	332	99	4	1	136	3	2	false	0.9810506292069425	0.9917599123642653	3.510532747907118E-34	cellular protein modification process
GO:0043226	332	301	4	3	320	4	1	false	0.9813038376203687	0.9917599123642653	5.295747701953036E-31	organelle
GO:0016021	332	82	4	1	83	1	1	false	0.987951807228941	0.9917599123642653	0.012048192771084355	integral component of membrane
GO:0005622	332	309	4	3	323	4	1	false	0.9900171939220931	0.9917599123642653	8.623222322410371E-25	intracellular
GO:0003674	332	317	4	3	330	4	1	false	0.9917599123642653	0.9917599123642653	1.4373803489818437E-23	molecular_function
GO:0008150	332	317	4	3	330	4	1	false	0.9917599123642653	0.9917599123642653	1.4373803489818437E-23	biological_process
GO:0000000	332	330	4	4	0	0	0	true	1.0	1.0	1.0	Gene Ontology
GO:0000836	332	1	4	1	1	1	1	true	1.0	1.0	1.0	Hrd1p ubiquitin ligase complex
GO:0036508	332	3	4	1	3	1	2	true	1.0	1.0	1.0	protein alpha-1,2-demannosylation
GO:0004553	332	6	4	1	6	1	1	true	1.0	1.0	1.0	hydrolase activity, hydrolyzing O-glycosyl compounds
GO:0004559	332	3	4	1	3	1	1	true	1.0	1.0	1.0	alpha-mannosidase activity
GO:0004571	332	3	4	1	3	1	1	true	1.0	1.0	1.0	mannosyl-oligosaccharide 1,2-alpha-mannosidase activity
GO:0006511	332	19	4	3	19	3	1	true	1.0	1.0	1.0	ubiquitin-dependent protein catabolic process
GO:0015924	332	3	4	1	3	1	1	true	1.0	1.0	1.0	mannosyl-oligosaccharide mannosidase activity
