## Supplementary File S3 for "Computational identification of human biological processes and protein sequence motifs putatively targeted by SARS-CoV-2 proteins using protein-protein interaction networks": table-mcl2_cluster22-Parent-Child-Union-Benjamini-Hochberg.txt

ID	Pop.total	Pop.term	Study.total	Study.term	Pop.family	Study.family	nparents	is.trivial	p	p.adjusted	p.min	name
GO:0046467	332	4	3	3	133	3	3	false	1.0435526707122193E-5	0.0012522632048546632	8.027328236247778E-8	membrane lipid biosynthetic process
GO:0042157	332	6	3	3	151	3	1	false	3.555713587270631E-5	0.001537692692115476	6.716547890937481E-11	lipoprotein metabolic process
GO:0042158	332	5	3	3	117	3	3	false	3.84423173028869E-5	0.001537692692115476	5.9683771623798096E-9	lipoprotein biosynthetic process
GO:0006497	332	5	3	3	99	3	2	false	6.375558658327138E-5	0.0019126675974981413	1.3981488285804573E-8	protein lipidation
GO:0003923	332	2	3	2	120	2	2	false	1.4005602240896732E-4	0.002562323173010182	1.4005602240896732E-4	GPI-anchor transamidase activity
GO:0042765	332	2	3	2	117	2	4	false	1.473622163277329E-4	0.002562323173010182	1.473622163277329E-4	GPI-anchor transamidase complex
GO:0008654	332	8	3	3	132	3	4	false	1.494688517589273E-4	0.002562323173010182	5.430602125276626E-13	phospholipid biosynthetic process
GO:0045017	332	9	3	3	132	3	3	false	2.2420327763839117E-4	0.0033630491645758676	3.941566058668419E-14	glycerolipid biosynthetic process
GO:1903509	332	6	3	3	70	3	2	false	3.653635367190318E-4	0.004871513822920424	7.626835126167025E-9	liposaccharide metabolic process
GO:0016255	332	2	3	2	99	3	2	false	6.184291898577373E-4	0.007421150278292847	2.0614306328591288E-4	attachment of GPI anchor to protein
GO:0009247	332	4	3	3	33	3	3	false	7.3313782991202E-4	0.007997867235403855	2.443792766373403E-5	glycolipid biosynthetic process
GO:0008610	332	16	3	3	140	3	2	false	0.0012511729746637235	0.012062535631150777	2.3408600501616183E-21	lipid biosynthetic process
GO:0090407	332	16	3	3	138	3	2	false	0.0013067746933746675	0.012062535631150777	2.986699224766841E-21	organophosphate biosynthetic process
GO:0044255	332	28	3	3	233	3	2	false	0.001574125149676484	0.013123718386876053	8.554968570183498E-37	cellular lipid metabolic process
GO:0006644	332	10	3	3	77	3	3	false	0.0016404647983595064	0.013123718386876053	9.115825090302828E-13	phospholipid metabolic process
GO:0019637	332	30	3	3	231	3	2	false	0.0020021747760495152	0.015016310820371364	2.346119563890903E-38	organophosphate metabolic process
GO:0006629	332	33	3	3	231	3	2	false	0.002690607285252756	0.018992522013548868	9.60056126947221E-41	lipid metabolic process
GO:0042175	332	44	3	3	234	3	2	false	0.006282184097782846	0.0418812273185523	1.1351017326524123E-48	nuclear outer membrane-endoplasmic reticulum membrane network
GO:1901135	332	49	3	3	231	3	1	false	0.00908573105269364	0.05651824950596268	2.246113118834996E-51	carbohydrate derivative metabolic process
GO:1901137	332	31	3	3	143	3	2	false	0.00941970825099378	0.05651824950596268	4.2123740812290795E-32	carbohydrate derivative biosynthetic process
GO:0006643	332	7	3	3	28	3	1	false	0.010683760683760691	0.06105006105006109	8.44566061957362E-7	membrane lipid metabolic process
GO:0031224	332	83	3	3	320	3	2	false	0.01698279558762586	0.09263343047795924	5.555848797752734E-79	intrinsic component of membrane
GO:0006793	332	63	3	3	233	3	1	false	0.01908122216691142	0.09955420260997262	1.4851844070197817E-58	phosphorus metabolic process
GO:1901566	332	63	3	3	207	3	2	false	0.027256535123392794	0.1224489795918368	9.492906416754759E-55	organonitrogen compound biosynthetic process
GO:0016780	332	1	3	1	36	1	1	false	0.027777777777777804	0.1224489795918368	0.027777777777777804	phosphotransferase activity, for other substituted phosphate groups
GO:0006505	332	3	3	3	7	3	2	false	0.02857142857142854	0.1224489795918368	0.02857142857142854	GPI anchor metabolic process
GO:0006506	332	3	3	3	7	3	4	false	0.02857142857142854	0.1224489795918368	0.02857142857142854	GPI anchor biosynthetic process
GO:0051861	332	2	3	1	70	1	2	false	0.028571428571428588	0.1224489795918368	4.140786749482392E-4	glycolipid binding
GO:0031300	332	16	3	2	149	3	2	false	0.030577077556943107	0.12652583816666113	8.169725523611353E-22	intrinsic component of organelle membrane
GO:0046488	332	4	3	3	10	3	1	false	0.03333333333333324	0.12986472424556833	0.00476190476190475	phosphatidylinositol metabolic process
GO:0005789	332	41	3	3	125	3	2	false	0.03354838709677182	0.12986472424556833	5.888938776384369E-34	endoplasmic reticulum membrane
GO:0032507	332	4	3	1	110	1	4	false	0.036363636363635855	0.13636363636363447	1.732146120382463E-7	maintenance of protein location in cell
GO:0072595	332	4	3	1	302	3	3	false	0.03933994851597552	0.14305435823991097	2.9433733958330154E-9	maintenance of protein localization in organelle
GO:0098796	332	37	3	2	278	3	2	false	0.04750505042521288	0.16640692788617645	6.284819496263092E-47	membrane protein complex
GO:0051651	332	5	3	1	305	3	3	false	0.04853535396680146	0.16640692788617645	4.698851889614363E-11	maintenance of location in cell
GO:0046486	332	11	3	3	28	3	1	false	0.05036630036630037	0.16788766788766787	4.656755228837597E-8	glycerolipid metabolic process
GO:0051235	332	11	3	1	189	1	2	false	0.05820105820105634	0.18876018876018272	4.885009062720248E-18	maintenance of location
GO:0031090	332	125	3	3	312	3	2	false	0.06338115260945547	0.19580419580419312	1.2842637636445822E-90	organelle membrane
GO:0045185	332	7	3	1	110	1	2	false	0.06363636363636277	0.19580419580419312	3.142500218400671E-11	maintenance of protein location
GO:0006661	332	4	3	3	8	3	2	false	0.07142857142857131	0.2142857142857139	0.014285714285714268	phosphatidylinositol biosynthetic process
GO:1902494	332	40	3	2	143	2	1	false	0.07682458386682998	0.22485244058584386	2.0963027783117526E-36	catalytic complex
GO:0031301	332	15	3	2	83	3	2	false	0.08266126837975106	0.2308696961902329	8.219640624317319E-17	integral component of organelle membrane
GO:0012505	332	140	3	3	320	3	3	false	0.08272830780150013	0.2308696961902329	1.2780402730496864E-94	endomembrane system
GO:0005783	332	56	3	2	305	3	3	false	0.08781469173664203	0.23949461382720552	1.1763121725146903E-62	endoplasmic reticulum
GO:0035437	332	3	3	1	60	2	3	false	0.0983050847457633	0.26020212029830553	2.922267679719506E-5	maintenance of protein localization in endoplasmic reticulum
GO:0008289	332	15	3	1	289	2	1	false	0.10128316032295204	0.26020212029830553	2.309551822016697E-25	lipid binding
GO:0005773	332	143	3	3	305	3	2	false	0.10191249711683634	0.26020212029830553	6.063984474011862E-91	vacuole
GO:0009059	332	106	3	3	221	3	2	false	0.10870998461651489	0.2717749615412872	6.643071002307714E-66	macromolecule biosynthetic process
GO:0031227	332	10	3	2	46	3	2	false	0.11462450592885334	0.2807130757441306	2.4531747684113277E-10	intrinsic component of endoplasmic reticulum membrane
GO:0043412	332	104	3	3	204	3	1	false	0.13061503194655225	0.3134760766717254	7.248316467404357E-61	macromolecule modification
GO:0005543	332	10	3	1	75	1	2	false	0.13333333333333305	0.31372549019607776	1.2063728726470816E-12	phospholipid binding
GO:0034645	332	105	3	3	201	3	3	false	0.14059851496287684	0.3244581114527927	6.765050081751814E-60	cellular macromolecule biosynthetic process
GO:0009058	332	133	3	3	241	3	1	false	0.16636833972811735	0.3636363636363657	2.0095681436308257E-71	biosynthetic process
GO:0034235	332	1	3	1	6	1	2	false	0.1666666666666666	0.3636363636363657	0.1666666666666666	GPI anchor binding
GO:0070972	332	9	3	1	54	1	1	false	0.16666666666666763	0.3636363636363657	1.880428706003304E-10	protein localization to endoplasmic reticulum
GO:0003824	332	176	3	3	317	3	1	false	0.16984120645820922	0.36394544241044835	5.762522426740682E-94	catalytic activity
GO:0044249	332	131	3	3	233	3	2	false	0.1759334715898389	0.3672470318326805	8.407194884874783E-69	cellular biosynthetic process
GO:0071944	332	181	3	3	320	3	1	false	0.17965376767019495	0.3672470318326805	1.6523234958712685E-94	cell periphery
GO:1901576	332	131	3	3	231	3	2	false	0.18056312398440125	0.3672470318326805	4.411369896105297E-68	organic substance biosynthetic process
GO:0008092	332	29	3	1	257	2	1	false	0.21333900778208867	0.42667801556417734	5.907857191344258E-39	cytoskeletal protein binding
GO:0036211	332	99	3	3	156	3	2	false	0.2527295285359832	0.49717284302160625	5.062497877892816E-44	protein modification process
GO:0019538	332	151	3	3	229	3	3	false	0.28474643026007285	0.551122123084012	2.896184247071563E-63	protein metabolic process
GO:0043933	332	62	3	1	186	1	1	false	0.3333333333333436	0.6349206349206544	6.181405663292854E-51	protein-containing complex subunit organization
GO:0044267	332	136	3	3	191	3	2	false	0.35869779159943843	0.6716725403911573	2.5126095675146334E-49	cellular protein metabolic process
GO:0140096	332	72	3	2	176	3	1	false	0.3643797581728888	0.6716725403911573	3.186684185153766E-51	catalytic activity, acting on a protein
GO:0097367	332	60	3	1	289	2	1	false	0.3726931949250238	0.6716725403911573	1.3495665134156008E-63	carbohydrate derivative binding
GO:0022607	332	74	3	1	196	1	2	false	0.3775510204081777	0.6716725403911573	6.4300649144691875E-56	cellular component assembly
GO:0006464	332	99	3	3	136	3	2	false	0.382521217442215	0.6716725403911573	3.510532747907118E-34	cellular protein modification process
GO:0016020	332	234	3	3	320	3	1	false	0.389665523156064	0.6716725403911573	2.5954870699920162E-80	membrane
GO:1901564	332	170	3	3	231	3	2	false	0.3967067676959093	0.6716725403911573	2.0553796289262964E-57	organonitrogen compound metabolic process
GO:0005623	332	52	3	1	323	3	1	false	0.4104482829082169	0.6716725403911573	2.0612442124599763E-61	cell
GO:0065008	332	88	3	1	213	1	1	false	0.41314553990611946	0.6716725403911573	3.463367658727237E-62	regulation of biological quality
GO:0015631	332	12	3	1	29	1	1	false	0.4137931034482762	0.6716725403911573	1.9269331981396968E-8	tubulin binding
GO:0032991	332	143	3	2	323	3	1	false	0.41419806657454705	0.6716725403911573	1.0960354658490998E-95	protein-containing complex
GO:0030176	332	10	3	2	15	2	2	false	0.42857142857142827	0.6765602666932611	3.330003330003327E-4	integral component of endoplasmic reticulum membrane
GO:0016787	332	80	3	2	176	3	1	false	0.43161665920291387	0.6765602666932611	3.5862928687109536E-52	hydrolase activity
GO:0008152	332	241	3	3	317	3	1	false	0.4380959986917569	0.6765602666932611	2.8355804392380033E-75	metabolic process
GO:0044085	332	87	3	1	196	1	1	false	0.4438775510204166	0.6765602666932611	5.9906150047478836E-58	cellular component biogenesis
GO:0044237	332	233	3	3	303	3	2	false	0.45335647071550217	0.6765602666932611	1.3766529258402167E-70	cellular metabolic process
GO:0005886	332	181	3	3	234	3	2	false	0.46104609464831264	0.6765602666932611	6.856774497015748E-54	plasma membrane
GO:0046474	332	8	3	3	10	3	3	false	0.4666666666666661	0.6765602666932611	0.022222222222222185	glycerophospholipid biosynthetic process
GO:0016772	332	36	3	1	77	1	1	false	0.4675324675324653	0.6765602666932611	8.571326378648767E-23	transferase activity, transferring phosphorus-containing groups
GO:0044260	332	185	3	3	238	3	2	false	0.4679541844628389	0.6765602666932611	2.4850019142082423E-54	cellular macromolecule metabolic process
GO:0035091	332	5	3	1	10	1	1	false	0.4999999999999995	0.7142857142857136	0.003968253968253954	phosphatidylinositol binding
GO:0043168	332	71	3	1	127	1	1	false	0.5590551181102328	0.7892542843909168	2.0071600237836754E-37	anion binding
GO:0006664	332	6	3	3	7	3	2	false	0.5714285714285712	0.7973421926910296	0.14285714285714285	glycolipid metabolic process
GO:0065003	332	50	3	1	84	1	2	false	0.5952380952381104	0.8210180623973937	2.7092900639714183E-24	protein-containing complex assembly
GO:0005737	332	276	3	3	323	3	2	false	0.6229151768921921	0.8494297866711711	1.020639794972702E-57	cytoplasm
GO:0033365	332	54	3	1	82	1	1	false	0.6585365853658343	0.8722826086956327	1.48058126695794E-22	protein localization to organelle
GO:0006621	332	2	3	1	3	1	1	false	0.6666666666666667	0.8722826086956327	0.33333333333333337	protein retention in ER lumen
GO:0070727	332	84	3	1	126	1	2	false	0.6666666666666695	0.8722826086956327	1.9629795921281835E-34	cellular macromolecule localization
GO:0051641	332	107	3	1	160	1	1	false	0.6687499999999851	0.8722826086956327	1.1120971490625808E-43	cellular localization
GO:0043167	332	127	3	1	289	2	1	false	0.6866349480968618	0.8777193422494383	1.781196708628032E-85	ion binding
GO:0043170	332	204	3	3	231	3	1	false	0.6875468180953933	0.8777193422494383	8.056574582401013E-36	macromolecule metabolic process
GO:0033036	332	116	3	1	160	1	1	false	0.7249999999999943	0.9090909090909108	1.9131141213004037E-40	macromolecule localization
GO:0006650	332	10	3	3	11	3	2	false	0.7272727272727286	0.9090909090909108	0.09090909090909106	glycerophospholipid metabolic process
GO:0034613	332	82	3	1	110	1	2	false	0.7454545454545534	0.9176759021114863	9.125355053770069E-27	cellular protein localization
GO:0006807	332	219	3	3	241	3	1	false	0.7494353200577138	0.9176759021114863	1.1902212656387908E-31	nitrogen compound metabolic process
GO:0043231	332	275	3	3	301	3	2	false	0.7618806875631923	0.9234917425008392	4.4222740532663693E-38	intracellular membrane-bounded organelle
GO:0005515	332	257	3	2	289	2	1	false	0.7904652056901562	0.9485582468281875	2.789102920783782E-43	protein binding
GO:0044238	332	224	3	3	241	3	1	false	0.8021944825431443	0.953102355496805	2.03072183529897E-26	primary metabolic process
GO:0016740	332	77	3	1	176	3	1	false	0.8243965517242213	0.9579249485839647	6.846475780969501E-52	transferase activity
GO:0043226	332	301	3	3	320	3	1	false	0.831746835630251	0.9579249485839647	5.295747701953036E-31	organelle
GO:0009987	332	301	3	3	317	3	1	false	0.8556615953893337	0.9579249485839647	2.956787001756026E-27	cellular process
GO:0043229	332	296	3	3	311	3	2	false	0.86174841871753	0.9579249485839647	7.482623334090945E-26	intracellular organelle
GO:0005622	332	309	3	3	323	3	1	false	0.8751533205940656	0.9579249485839647	8.623222322410371E-25	intracellular
GO:0043227	332	288	3	3	301	3	1	false	0.8755510616784781	0.9579249485839647	4.8646131053025507E-23	membrane-bounded organelle
GO:0051179	332	160	3	1	317	3	1	false	0.8796907414484488	0.9579249485839647	8.483385345403164E-95	localization
GO:0071704	332	231	3	3	241	3	1	false	0.880134637754299	0.9579249485839647	6.633945754754382E-18	organic substance metabolic process
GO:0003674	332	317	3	3	330	3	1	false	0.8860805774401673	0.9579249485839647	1.4373803489818437E-23	molecular_function
GO:0008150	332	317	3	3	330	3	1	false	0.8860805774401673	0.9579249485839647	1.4373803489818437E-23	biological_process
GO:0008104	332	108	3	1	116	1	1	false	0.9310344827586269	0.9786047997444413	1.5740597524929278E-12	protein localization
GO:0005575	332	323	3	3	330	3	1	false	0.9375182808887049	0.9786047997444413	1.2608201210965122E-14	cellular_component
GO:0016043	332	186	3	1	302	3	2	false	0.9442344502867983	0.9786047997444413	9.351822633513702E-87	cellular component organization
GO:0071840	332	196	3	1	317	3	1	false	0.945240852400401	0.9786047997444413	6.307892396524805E-91	cellular component organization or biogenesis
GO:0006796	332	62	3	3	63	3	1	false	0.9523809523809387	0.9786047997444413	0.015873015873015803	phosphate-containing compound metabolic process
GO:0016021	332	82	3	3	83	3	1	false	0.9638554216867445	0.9786047997444413	0.012048192771084355	integral component of membrane
GO:0065007	332	213	3	1	317	3	1	false	0.9653730821083214	0.9786047997444413	1.5929685663942652E-86	biological regulation
GO:0110165	332	320	3	3	323	3	1	false	0.9723091101323137	0.9786047997444413	1.797164469842868E-7	cellular anatomical entity
GO:0005488	332	289	3	2	317	3	1	false	0.9786047997444413	0.9786047997444413	9.727631283239548E-41	binding
GO:0000000	332	330	3	3	0	0	0	true	1.0	1.0	1.0	Gene Ontology
GO:0051377	332	1	3	1	1	1	1	true	1.0	1.0	1.0	mannose-ethanolamine phosphotransferase activity
