## Supplementary File S3 for "Computational identification of human biological processes and protein sequence motifs putatively targeted by SARS-CoV-2 proteins using protein-protein interaction networks": table-mcl2_cluster24-Parent-Child-Union-Benjamini-Hochberg.txt

ID	Pop.total	Pop.term	Study.total	Study.term	Pop.family	Study.family	nparents	is.trivial	p	p.adjusted	p.min	name
GO:0006805	333	4	3	2	234	3	2	false	6.564891869021033E-4	0.19235133176231625	8.213712520356709E-9	xenobiotic metabolic process
GO:0071466	333	4	3	2	65	2	2	false	0.002884615384615329	0.2583014986776321	1.4770176060498463E-6	cellular response to xenobiotic stimulus
GO:0008180	333	1	3	1	209	1	2	false	0.004784688995215567	0.2583014986776321	0.004784688995215567	COP9 signalosome
GO:0019867	333	10	3	2	235	3	1	false	0.00479759488069227	0.2583014986776321	8.578097253044523E-18	outer membrane
GO:0031975	333	56	3	3	321	3	1	false	0.0050757331614561295	0.2583014986776321	5.0442332685224246E-64	envelope
GO:0031967	333	56	3	3	302	3	3	false	0.00609887571230417	0.2583014986776321	2.1666594800628652E-62	organelle envelope
GO:0009410	333	7	3	2	83	2	1	false	0.006171025565677217	0.2583014986776321	2.408525044917925E-10	response to xenobiotic stimulus
GO:0005739	333	63	3	3	306	3	2	false	0.008397832817336184	0.3042575285566187	4.778926497543448E-67	mitochondrion
GO:0001772	333	1	3	1	321	3	2	false	0.009345794392524124	0.3042575285566187	0.0031152647975078713	immunological synapse
GO:0048037	333	18	3	2	290	3	1	false	0.010547667342798696	0.30874604847207754	5.212642166396272E-29	cofactor binding
GO:0070279	333	1	3	1	152	2	4	false	0.01315789473684082	0.30874604847207754	0.006578947368420772	vitamin B6 binding
GO:0043546	333	1	3	1	150	2	3	false	0.013333333333332911	0.30874604847207754	0.006666666666666822	molybdopterin cofactor binding
GO:0006275	333	1	3	1	73	1	2	false	0.013698630136986377	0.30874604847207754	0.013698630136986377	regulation of DNA replication
GO:0098805	333	59	3	3	235	3	1	false	0.015223524839084904	0.31303418803418925	5.15174030049146E-57	whole membrane
GO:0031966	333	34	3	3	127	3	2	false	0.017949756280465082	0.31303418803418925	1.1336067894332285E-31	mitochondrial membrane
GO:0008053	333	1	3	1	55	1	2	false	0.018181818181817966	0.31303418803418925	0.018181818181817966	mitochondrial fusion
GO:0031968	333	10	3	2	119	3	4	false	0.018351538790222645	0.31303418803418925	9.398864561356068E-15	organelle outer membrane
GO:1990046	333	1	3	1	52	1	2	false	0.019230769230769305	0.31303418803418925	0.019230769230769305	stress-induced mitochondrial fusion
GO:0043235	333	3	3	1	143	1	1	false	0.02097902097902005	0.3235185866764671	2.0955969412666796E-6	receptor complex
GO:0051410	333	1	3	1	38	1	2	false	0.026315789473684306	0.36397515527950397	0.026315789473684306	detoxification of nitrogen compound
GO:0045740	333	1	3	1	36	1	4	false	0.027777777777777804	0.36397515527950397	0.027777777777777804	positive regulation of DNA replication
GO:0030170	333	1	3	1	72	2	3	false	0.027777777777777804	0.36397515527950397	0.013888888888888876	pyridoxal phosphate binding
GO:0016661	333	1	3	1	35	1	1	false	0.02857142857142864	0.36397515527950397	0.02857142857142864	oxidoreductase activity, acting on other nitrogenous compounds as donors
GO:0002764	333	3	3	1	99	1	2	false	0.03030303030302974	0.3699494949494881	6.375558658327142E-6	immune response-regulating signaling pathway
GO:0019897	333	6	3	1	182	1	2	false	0.03296703296703287	0.3863736263736252	2.1530976593301027E-11	extrinsic component of plasma membrane
GO:2001057	333	4	3	1	220	2	1	false	0.03611457036114445	0.4056365887849579	1.052999630028492E-8	reactive nitrogen species metabolic process
GO:0098754	333	4	3	1	318	3	2	false	0.03737948087779475	0.4056365887849579	2.391813005858625E-9	detoxification
GO:0019842	333	3	3	1	69	1	1	false	0.04347826086956501	0.4083623693379696	1.9086154903233198E-5	vitamin binding
GO:0042776	333	2	3	1	135	3	5	false	0.044112769485903786	0.4083623693379696	1.1055831951353733E-4	mitochondrial ATP synthesis coupled proton transport
GO:0006264	333	1	3	1	68	3	2	false	0.04411764705882314	0.4083623693379696	0.01470588235294108	mitochondrial DNA replication
GO:0045834	333	4	3	1	90	1	3	false	0.044444444444445064	0.4083623693379696	3.913603293688516E-7	positive regulation of lipid metabolic process
GO:0030151	333	1	3	1	22	1	1	false	0.04545454545454528	0.4083623693379696	0.04545454545454528	molybdenum ion binding
GO:0002253	333	3	3	1	60	1	2	false	0.050000000000000495	0.4083623693379696	2.922267679719506E-5	activation of immune response
GO:0034982	333	3	3	1	177	3	3	false	0.05027074620295569	0.4083623693379696	1.1005943209334367E-6	mitochondrial protein processing
GO:0051604	333	10	3	1	197	1	2	false	0.05076142131979417	0.4083623693379696	5.199232452215209E-17	protein maturation
GO:0098797	333	10	3	1	192	1	2	false	0.05208333333333589	0.4083623693379696	6.764878340217547E-17	plasma membrane protein complex
GO:0046906	333	4	3	1	149	2	2	false	0.053147106838379386	0.4083623693379696	5.0709936576576546E-8	tetrapyrrole binding
GO:0042126	333	2	3	1	37	1	2	false	0.054054054054053995	0.4083623693379696	0.0015015015015015039	nitrate metabolic process
GO:0002768	333	3	3	1	54	1	2	false	0.05555555555555584	0.4083623693379696	4.031607805192707E-5	immune response-regulating cell surface receptor signaling pathway
GO:0042391	333	5	3	1	88	1	1	false	0.056818181818180186	0.4083623693379696	2.552599373204148E-8	regulation of membrane potential
GO:0006260	333	6	3	1	105	1	2	false	0.057142857142855816	0.4083623693379696	6.21371153627075E-10	DNA replication
GO:1903725	333	3	3	1	47	1	3	false	0.06382978723404227	0.41238564391274174	6.167129201356696E-5	regulation of phospholipid metabolic process
GO:0031090	333	126	3	3	313	3	2	false	0.06430473053650712	0.41238564391274174	5.169879687514869E-91	organelle membrane
GO:0032623	333	1	3	1	15	1	1	false	0.06666666666666664	0.41238564391274174	0.06666666666666664	interleukin-2 production
GO:0019216	333	9	3	1	135	1	2	false	0.06666666666666794	0.41238564391274174	3.1994906472565685E-14	regulation of lipid metabolic process
GO:0071897	333	8	3	1	118	1	3	false	0.06779661016949098	0.41238564391274174	1.367012634534948E-12	DNA biosynthetic process
GO:0005740	333	35	3	3	84	3	2	false	0.06868939171319452	0.41238564391274174	1.8965030447799473E-24	mitochondrial envelope
GO:0072522	333	9	3	1	131	1	6	false	0.06870229007633412	0.41238564391274174	4.2299733312539324E-14	purine-containing compound biosynthetic process
GO:0010876	333	8	3	1	116	1	1	false	0.06896551724138002	0.41238564391274174	1.5740597524928943E-12	lipid localization
GO:0055114	333	41	3	2	242	3	1	false	0.07522032852097026	0.4407911251328857	2.2351800274669355E-47	oxidation-reduction process
GO:0051716	333	130	3	3	304	3	2	false	0.07716491412123312	0.44331999681414325	1.6214455354544996E-89	cellular response to stimulus
GO:1903727	333	2	3	1	25	1	4	false	0.08000000000000013	0.44899913801357527	0.003333333333333334	positive regulation of phospholipid metabolic process
GO:0006259	333	16	3	1	197	1	2	false	0.08121827411167061	0.44899913801357527	7.602023639007582E-24	DNA metabolic process
GO:0043167	333	128	3	3	290	3	1	false	0.08485860875790013	0.4604365252974952	7.861833748427013E-86	ion binding
GO:0072521	333	20	3	1	222	1	5	false	0.09009009009008741	0.47564935064934505	6.952578378839943E-29	purine-containing compound metabolic process
GO:0006119	333	5	3	1	55	1	4	false	0.09090909090908984	0.47564935064934505	2.8745866703690744E-7	oxidative phosphorylation
GO:1990542	333	4	3	1	42	1	2	false	0.09523809523809575	0.4883333333333328	8.934155275618838E-6	mitochondrial transmembrane transport
GO:0006839	333	14	3	1	140	1	1	false	0.09999999999999705	0.4883333333333328	1.5361894079185723E-19	mitochondrial transport
GO:1901611	333	1	3	1	10	1	1	false	0.0999999999999999	0.4883333333333328	0.0999999999999999	phosphatidylglycerol binding
GO:0046471	333	1	3	1	10	1	1	false	0.0999999999999999	0.4883333333333328	0.0999999999999999	phosphatidylglycerol metabolic process
GO:1901293	333	9	3	1	86	1	3	false	0.10465116279069833	0.5026686999618789	2.1745916958221334E-12	nucleoside phosphate biosynthetic process
GO:0019898	333	12	3	1	321	3	2	false	0.10833467611987382	0.5092109836635517	4.92783989486029E-22	extrinsic component of membrane
GO:0002684	333	15	3	1	137	1	3	false	0.10948905109489336	0.5092109836635517	2.5760280813613983E-20	positive regulation of immune system process
GO:0090407	333	16	3	1	138	1	2	false	0.11594202898550653	0.517058823529408	2.986699224766841E-21	organophosphate biosynthetic process
GO:0005741	333	8	3	2	36	3	2	false	0.11764705882352929	0.517058823529408	3.304655532621238E-8	mitochondrial outer membrane
GO:0002682	333	24	3	1	202	1	2	false	0.11881188118811736	0.517058823529408	1.2081350718477275E-31	regulation of immune system process
GO:0031970	333	7	3	1	169	3	2	false	0.11986677532508297	0.517058823529408	1.4517592245836337E-12	organelle envelope lumen
GO:0051259	333	6	3	1	50	1	1	false	0.11999999999999915	0.517058823529408	6.292988980976154E-8	protein complex oligomerization
GO:0001816	333	15	3	1	121	1	1	false	0.12396694214876168	0.5229087757010947	1.8518735219021434E-19	cytokine production
GO:0050896	333	160	3	3	318	3	1	false	0.12618296529967263	0.5229087757010947	4.2150153602947924E-95	response to stimulus
GO:0051020	333	8	3	1	62	1	1	false	0.1290322580645174	0.5229087757010947	2.9576186162300636E-10	GTPase binding
GO:0006644	333	10	3	1	77	1	3	false	0.12987012987012952	0.5229087757010947	9.115825090302828E-13	phospholipid metabolic process
GO:0044281	333	55	3	2	242	3	1	false	0.1302810260279178	0.5229087757010947	7.6735473352974975E-56	small molecule metabolic process
GO:0050776	333	14	3	1	102	1	3	false	0.13725490196078405	0.5434552199258071	1.6818467709678366E-17	regulation of immune response
GO:0050778	333	9	3	1	61	1	4	false	0.14754098360655915	0.5696865083040544	5.766426232901274E-11	positive regulation of immune response
GO:0008289	333	15	3	1	290	3	1	false	0.1477685140993452	0.5696865083040544	2.1900922450155115E-25	lipid binding
GO:0098589	333	13	3	1	235	3	2	false	0.1575807384409321	0.5956270324904973	1.3097030826237327E-21	membrane region
GO:0016485	333	8	3	1	49	1	2	false	0.16326530612245072	0.5956270324904973	2.2174027417111687E-9	protein processing
GO:0006754	333	5	3	1	30	1	4	false	0.1666666666666663	0.5956270324904973	7.017248396558763E-6	ATP biosynthetic process
GO:2000105	333	1	3	1	6	1	3	false	0.1666666666666666	0.5956270324904973	0.1666666666666666	positive regulation of DNA-dependent DNA replication
GO:0090329	333	1	3	1	6	1	2	false	0.1666666666666666	0.5956270324904973	0.1666666666666666	regulation of DNA-dependent DNA replication
GO:0010562	333	17	3	1	101	1	3	false	0.1683168316831659	0.5956270324904973	1.2506260161749607E-19	positive regulation of phosphorus metabolic process
GO:0031224	333	84	3	2	321	3	2	false	0.16872711159287127	0.5956270324904973	1.45386697511263E-79	intrinsic component of membrane
GO:0046034	333	15	3	1	242	3	1	false	0.17534335242275867	0.609683873549411	3.561090272356457E-24	ATP metabolic process
GO:0007005	333	26	3	1	147	1	1	false	0.1768707482993172	0.609683873549411	1.889922851802546E-29	mitochondrion organization
GO:0005102	333	25	3	1	257	2	1	false	0.18543287937742156	0.6317655076463317	2.9255001888459096E-35	signaling receptor binding
GO:0017144	333	16	3	1	234	3	1	false	0.19218815814938747	0.6369565217391321	4.374898136952006E-25	drug metabolic process
GO:0015629	333	11	3	1	55	1	1	false	0.19999999999999732	0.6369565217391321	8.357460915570034E-12	actin cytoskeleton
GO:0009891	333	31	3	1	155	1	3	false	0.19999999999999943	0.6369565217391321	2.5860077232155245E-33	positive regulation of biosynthetic process
GO:0098802	333	2	3	1	10	1	2	false	0.1999999999999998	0.6369565217391321	0.022222222222222185	plasma membrane signaling receptor complex
GO:0045838	333	1	3	1	5	1	1	false	0.19999999999999998	0.6369565217391321	0.19999999999999998	positive regulation of membrane potential
GO:0046390	333	9	3	1	45	1	3	false	0.2000000000000005	0.6369565217391321	1.1284603934692157E-9	ribose phosphate biosynthetic process
GO:0098772	333	23	3	1	318	3	2	false	0.2022560818034441	0.6372153975097755	1.6242182722978254E-35	molecular function regulator
GO:0031328	333	31	3	1	150	1	4	false	0.20666666666667205	0.6441843971631374	8.023076976399038E-33	positive regulation of cellular biosynthetic process
GO:0048284	333	31	3	1	147	1	1	false	0.21088435374149386	0.6481375767089784	1.6153452963777616E-32	organelle fusion
GO:0010557	333	28	3	1	130	1	4	false	0.21538461538461262	0.6481375767089784	4.532865851042521E-29	positive regulation of macromolecule biosynthetic process
GO:0019693	333	19	3	1	88	1	3	false	0.21590909090908503	0.6481375767089784	1.1222725563149738E-19	ribose phosphate metabolic process
GO:1901137	333	31	3	1	143	1	2	false	0.2167832167832078	0.6481375767089784	4.2123740812290795E-32	carbohydrate derivative biosynthetic process
GO:0008047	333	7	3	1	30	1	2	false	0.23333333333333284	0.688866129335714	4.912073877591098E-7	enzyme activator activity
GO:0006091	333	20	3	1	234	3	1	false	0.23604201530796548	0.688866129335714	2.3156052745744365E-29	generation of precursor metabolites and energy
GO:0051174	333	35	3	1	147	1	2	false	0.23809523809523378	0.688866129335714	1.1812372302671896E-34	regulation of phosphorus metabolic process
GO:0019637	333	30	3	1	232	2	2	false	0.24238692342138107	0.688866129335714	2.042742034077356E-38	organophosphate metabolic process
GO:0006811	333	34	3	1	140	1	1	false	0.24285714285713675	0.688866129335714	2.5138857947618312E-33	ion transport
GO:0005543	333	10	3	1	76	2	2	false	0.24736842105262835	0.688866129335714	1.0476395999303413E-12	phospholipid binding
GO:0009636	333	11	3	1	83	2	1	false	0.24889803114898124	0.688866129335714	6.1950799105432E-14	response to toxic substance
GO:0055085	333	35	3	1	140	1	1	false	0.24999999999999195	0.688866129335714	8.300566303458763E-34	transmembrane transport
GO:0043085	333	25	3	1	185	2	3	false	0.25264394829612924	0.688866129335714	1.7739439381434685E-31	positive regulation of catalytic activity
GO:0019725	333	28	3	1	302	3	3	false	0.2539165254889321	0.688866129335714	4.025573972630046E-40	cellular homeostasis
GO:0006629	333	33	3	1	232	2	2	false	0.2647783251231247	0.711743571202528	8.23496419234856E-41	lipid metabolic process
GO:0045937	333	17	3	1	62	1	3	false	0.2741935483870992	0.7303519061583643	1.352022759305324E-15	positive regulation of phosphate metabolic process
GO:0030234	333	14	3	1	49	1	2	false	0.28571428571428875	0.7541827541827621	1.4809354604982287E-12	enzyme regulator activity
GO:0055086	333	22	3	1	140	2	2	false	0.2905447070914502	0.7600857069445973	3.9113100466328766E-26	nucleobase-containing small molecule metabolic process
GO:0001775	333	34	3	1	302	3	1	false	0.30203603881096286	0.7754253308128559	9.733838677997728E-46	cell activation
GO:0010604	333	63	3	1	208	1	3	false	0.30288461538462536	0.7754253308128559	6.617651107834245E-55	positive regulation of macromolecule metabolic process
GO:1901566	333	63	3	1	207	1	2	false	0.3043478260869571	0.7754253308128559	9.492906416754759E-55	organonitrogen compound biosynthetic process
GO:0046649	333	10	3	1	32	1	1	false	0.3125000000000019	0.7852656459722043	1.5500934396325465E-8	lymphocyte activation
GO:0070588	333	6	3	1	19	1	2	false	0.3157894736842102	0.7852656459722043	3.685684800235882E-5	calcium ion transmembrane transport
GO:0006508	333	48	3	1	151	1	1	false	0.31788079470197567	0.7852656459722043	1.4249540330280513E-40	proteolysis
GO:0044255	333	28	3	1	234	3	2	false	0.31893041594092936	0.7852656459722043	7.531297117340612E-37	cellular lipid metabolic process
GO:0006753	333	21	3	1	63	1	3	false	0.33333333333333176	0.7876344086021747	3.6206388198451145E-17	nucleoside phosphate metabolic process
GO:0035710	333	1	3	1	3	1	1	false	0.33333333333333337	0.7876344086021747	0.33333333333333337	CD4-positive, alpha-beta T cell activation
GO:1900208	333	1	3	1	3	1	2	false	0.33333333333333337	0.7876344086021747	0.33333333333333337	regulation of cardiolipin metabolic process
GO:0009141	333	7	3	1	21	1	1	false	0.33333333333333354	0.7876344086021747	8.599931200550419E-6	nucleoside triphosphate metabolic process
GO:0043933	333	62	3	1	186	1	1	false	0.3333333333333436	0.7876344086021747	6.181405663292854E-51	protein-containing complex subunit organization
GO:0008144	333	38	3	1	290	3	1	false	0.34487233027083436	0.8083807421548357	1.7731593171961747E-48	drug binding
GO:0098796	333	37	3	1	279	3	2	false	0.3484993069944147	0.8103991821378057	5.451348810379556E-47	membrane protein complex
GO:0016491	333	35	3	1	179	2	2	false	0.3537128868244149	0.8108730798474475	5.138657875664338E-38	oxidoreductase activity
GO:0044093	333	43	3	1	318	3	2	false	0.3542380690118542	0.8108730798474475	2.944059774559908E-54	positive regulation of molecular function
GO:0022607	333	74	3	1	196	1	2	false	0.3775510204081777	0.8487651263779937	6.4300649144691875E-56	cellular component assembly
GO:1901135	333	49	3	1	232	2	1	false	0.3785266457679828	0.8487651263779937	1.7717185377017323E-51	carbohydrate derivative metabolic process
GO:0006082	333	35	3	1	239	3	3	false	0.37948201896080946	0.8487651263779937	8.084207583682864E-43	organic acid metabolic process
GO:0016020	333	235	3	3	321	3	1	false	0.39101547622532057	0.8617647058823529	1.900122932860398E-80	membrane
GO:0046486	333	11	3	1	28	1	1	false	0.3928571428571428	0.8617647058823529	4.656755228837597E-8	glycerolipid metabolic process
GO:0050790	333	43	3	1	193	2	2	false	0.39685880829014175	0.8617647058823529	5.038002084861924E-44	regulation of catalytic activity
GO:0042110	333	4	3	1	10	1	1	false	0.39999999999999947	0.8617647058823529	0.00476190476190475	T cell activation
GO:0051881	333	2	3	1	5	1	1	false	0.39999999999999997	0.8617647058823529	0.10000000000000002	regulation of mitochondrial membrane potential
GO:0020037	333	4	3	1	18	2	2	false	0.4052287581699367	0.866657125137164	3.26797385620917E-4	heme binding
GO:0005623	333	52	3	1	324	3	1	false	0.4093930478369525	0.8692185725813557	1.7304272400897857E-61	cell
GO:0009889	333	77	3	1	183	1	2	false	0.42076502732238785	0.8811100266427653	1.3741511091756133E-53	regulation of biosynthetic process
GO:0019899	333	62	3	1	257	2	1	false	0.42500607976650345	0.8811100266427653	3.699868506446755E-61	enzyme binding
GO:0009165	333	9	3	1	21	1	2	false	0.42857142857142905	0.8811100266427653	3.4021705848331363E-6	nucleotide biosynthetic process
GO:0018130	333	72	3	1	165	1	2	false	0.43636363636365744	0.8811100266427653	1.3059643179360761E-48	heterocycle biosynthetic process
GO:0019438	333	72	3	1	165	1	2	false	0.43636363636365744	0.8811100266427653	1.3059643179360761E-48	aromatic compound biosynthetic process
GO:0008152	333	242	3	3	318	3	1	false	0.4394102521022153	0.8811100266427653	2.1578945480997525E-75	metabolic process
GO:0044085	333	87	3	1	196	1	1	false	0.4438775510204166	0.8811100266427653	5.9906150047478836E-58	cellular component biogenesis
GO:0031326	333	77	3	1	173	1	3	false	0.44508670520231647	0.8811100266427653	3.898827641592344E-51	regulation of cellular biosynthetic process
GO:0048584	333	33	3	1	186	3	3	false	0.445362192487074	0.8811100266427653	2.272040616954688E-37	positive regulation of response to stimulus
GO:0006164	333	9	3	1	20	1	3	false	0.45000000000000057	0.8811100266427653	5.9537985234579775E-6	purine nucleotide biosynthetic process
GO:0044237	333	234	3	3	304	3	2	false	0.4547122017882168	0.8811100266427653	1.0596604758111311E-70	cellular metabolic process
GO:1901362	333	76	3	1	166	1	2	false	0.4578313253012363	0.8811100266427653	3.1112899805453504E-49	organic cyclic compound biosynthetic process
GO:0010556	333	71	3	1	154	1	3	false	0.46103896103895475	0.8811100266427653	1.0860303764686681E-45	regulation of macromolecule biosynthetic process
GO:0070887	333	65	3	2	137	3	2	false	0.4614283669672533	0.8811100266427653	1.0074837927766115E-40	cellular response to chemical stimulus
GO:0090304	333	98	3	1	212	1	2	false	0.4622641509433862	0.8811100266427653	5.065350127896407E-63	nucleic acid metabolic process
GO:0002376	333	60	3	1	318	3	1	false	0.46713238136064406	0.8811100266427653	2.2831082699952583E-66	immune system process
GO:1902600	333	8	3	1	17	1	2	false	0.47058823529411814	0.8811100266427653	4.113533525298224E-5	proton transmembrane transport
GO:0009152	333	9	3	1	19	1	3	false	0.4736842105263153	0.8811100266427653	1.0825088224469062E-5	purine ribonucleotide biosynthetic process
GO:0009260	333	9	3	1	19	1	3	false	0.4736842105263153	0.8811100266427653	1.0825088224469062E-5	ribonucleotide biosynthetic process
GO:0009059	333	106	3	1	221	1	2	false	0.47963800904975423	0.8811100266427653	6.643071002307714E-66	macromolecule biosynthetic process
GO:0072511	333	12	3	1	25	1	1	false	0.48000000000000137	0.8811100266427653	1.922965982731763E-7	divalent inorganic cation transport
GO:0005856	333	55	3	1	111	1	1	false	0.4954954954954878	0.8811100266427653	5.120458204656901E-33	cytoskeleton
GO:0005758	333	7	3	1	35	3	2	false	0.4994652406417072	0.8811100266427653	1.487094989679547E-7	mitochondrial intermembrane space
GO:0042592	333	44	3	1	88	1	1	false	0.49999999999998485	0.8811100266427653	3.809740727933852E-26	homeostatic process
GO:0006851	333	3	3	1	6	1	1	false	0.4999999999999997	0.8811100266427653	0.04999999999999996	mitochondrial calcium ion transmembrane transport
GO:0042101	333	1	3	1	2	1	1	false	0.5	0.8811100266427653	0.5	T cell receptor complex
GO:0010918	333	1	3	1	2	1	2	false	0.5	0.8811100266427653	0.5	positive regulation of mitochondrial membrane potential
GO:1900210	333	1	3	1	2	1	3	false	0.5	0.8811100266427653	0.5	positive regulation of cardiolipin metabolic process
GO:0006139	333	114	3	1	227	1	5	false	0.5022026431718151	0.8811100266427653	8.784044856095733E-68	nucleobase-containing compound metabolic process
GO:1901363	333	147	3	2	290	3	1	false	0.5103801256810894	0.8833615978895857	1.1037590618792786E-86	heterocyclic compound binding
GO:0080090	333	119	3	1	229	1	2	false	0.5196506550217971	0.8833615978895857	2.6246743713476083E-68	regulation of primary metabolic process
GO:0015672	333	13	3	1	25	1	1	false	0.5200000000000006	0.8833615978895857	1.922965982731763E-7	monovalent inorganic cation transport
GO:0046914	333	22	3	1	72	2	1	false	0.5207355242566565	0.8833615978895857	5.582716627134725E-19	transition metal ion binding
GO:0097159	333	149	3	2	290	3	1	false	0.5207562741120608	0.8833615978895857	1.1986651646095128E-86	organic cyclic compound binding
GO:0034645	333	105	3	1	201	1	3	false	0.5223880597014975	0.8833615978895857	6.765050081751814E-60	cellular macromolecule biosynthetic process
GO:0045321	333	32	3	1	61	1	2	false	0.5245901639344297	0.8833615978895857	4.5835912625704516E-18	leukocyte activation
GO:0042221	333	83	3	2	160	3	1	false	0.5282899450681103	0.8845083080283218	1.2149670135970574E-47	response to chemical
GO:0065009	333	73	3	1	319	3	2	false	0.5426865731793724	0.8986279257465735	5.730997918543505E-74	regulation of molecular function
GO:0055082	333	19	3	1	35	1	2	false	0.542857142857145	0.8986279257465735	2.4630972913946895E-10	cellular chemical homeostasis
GO:0034654	333	72	3	1	131	1	5	false	0.5496183206106731	0.9020935960591235	1.0024322449416023E-38	nucleobase-containing compound biosynthetic process
GO:0060255	333	119	3	1	213	1	2	false	0.5586854460093862	0.9020935960591235	6.011846432892902E-63	regulation of macromolecule metabolic process
GO:0036094	333	69	3	1	290	3	1	false	0.558865787694363	0.9020935960591235	1.4319750212198687E-68	small molecule binding
GO:0007166	333	54	3	1	96	1	1	false	0.5624999999999931	0.9020935960591235	3.2705861006024975E-28	cell surface receptor signaling pathway
GO:0019220	333	35	3	1	62	1	2	false	0.5645161290322621	0.9020935960591235	3.575354141131915E-18	regulation of phosphate metabolic process
GO:0044271	333	95	3	1	168	1	2	false	0.5654761904762141	0.9020935960591235	1.8279814708349726E-49	cellular nitrogen compound biosynthetic process
GO:0019866	333	32	3	1	132	3	2	false	0.5684086905460927	0.9020935960591235	2.196023679648893E-31	organelle inner membrane
GO:0098588	333	69	3	2	126	3	1	false	0.5717849462365467	0.9020935960591235	2.9235073263923144E-37	bounding membrane of organelle
GO:0003824	333	177	3	2	318	3	1	false	0.5848084690557789	0.9020935960591235	3.207441728091587E-94	catalytic activity
GO:0031325	333	63	3	1	249	3	4	false	0.5848982976440633	0.9020935960591235	1.1756160580173693E-60	positive regulation of cellular metabolic process
GO:0010467	333	120	3	1	204	1	1	false	0.5882352941176399	0.9020935960591235	1.6719202086853001E-59	gene expression
GO:0043168	333	72	3	2	128	3	1	false	0.5939960629921281	0.9020935960591235	1.1290275133783036E-37	anion binding
GO:0065003	333	50	3	1	84	1	2	false	0.5952380952381104	0.9020935960591235	2.7092900639714183E-24	protein-containing complex assembly
GO:0009893	333	68	3	1	262	3	3	false	0.595661476366803	0.9020935960591235	1.258573526946431E-64	positive regulation of metabolic process
GO:0009142	333	6	3	1	10	1	2	false	0.5999999999999995	0.9020935960591235	0.00476190476190475	nucleoside triphosphate biosynthetic process
GO:0055074	333	9	3	1	15	1	2	false	0.6000000000000001	0.9020935960591235	1.9980019980019964E-4	calcium ion homeostasis
GO:0072507	333	11	3	1	18	1	2	false	0.6111111111111118	0.9020935960591235	3.1422825540472664E-5	divalent inorganic cation homeostasis
GO:0006793	333	63	3	1	234	3	1	false	0.6116064821666428	0.9020935960591235	1.0853270666682558E-58	phosphorus metabolic process
GO:0048878	333	27	3	1	44	1	1	false	0.6136363636363645	0.9020935960591235	1.4569745267658192E-12	chemical homeostasis
GO:0043169	333	74	3	2	128	3	1	false	0.6171435601799836	0.9020935960591235	1.9801969569057123E-37	cation binding
GO:0034220	333	26	3	1	42	1	2	false	0.6190476190476234	0.9020935960591235	6.005655347801626E-12	ion transmembrane transport
GO:0006955	333	44	3	1	160	3	2	false	0.6216563171722411	0.9020935960591235	1.9131141213003764E-40	immune response
GO:0046907	333	87	3	1	314	3	3	false	0.623566526776014	0.9020935960591235	6.591631093810127E-80	intracellular transport
GO:0005737	333	277	3	3	324	3	2	false	0.6239045325731415	0.9020935960591235	8.725840222450777E-58	cytoplasm
GO:0015985	333	5	3	1	8	1	1	false	0.6249999999999999	0.9020935960591235	0.01785714285714285	energy coupled proton transport, down electrochemical gradient
GO:2000112	333	70	3	1	112	1	3	false	0.6250000000000071	0.9020935960591235	8.52363030125556E-32	regulation of cellular macromolecule biosynthetic process
GO:0070838	333	12	3	1	19	1	2	false	0.6315789473684209	0.9071207430340554	1.9845995078193256E-5	divalent metal ion transport
GO:0006874	333	9	3	1	14	1	3	false	0.6428571428571431	0.9176323207015316	4.995004995004991E-4	cellular calcium ion homeostasis
GO:0098655	333	20	3	1	31	1	2	false	0.6451612903225785	0.9176323207015316	1.181023573053353E-8	cation transmembrane transport
GO:0065008	333	88	3	1	213	2	1	false	0.6567455044733324	0.9286433649288892	3.463367658727237E-62	regulation of biological quality
GO:0019538	333	151	3	1	229	1	3	false	0.6593886462882	0.9286433649288892	2.896184247071563E-63	protein metabolic process
GO:0050801	333	18	3	1	27	1	1	false	0.6666666666666647	0.9286433649288892	2.133640577576491E-7	ion homeostasis
GO:0050851	333	2	3	1	3	1	1	false	0.6666666666666667	0.9286433649288892	0.33333333333333337	antigen receptor-mediated signaling pathway
GO:0051641	333	107	3	1	160	1	1	false	0.6687499999999851	0.9286433649288892	1.1120971490625808E-43	cellular localization
GO:1901698	333	36	3	1	83	2	1	false	0.6823391125477339	0.934774902516834	2.4383610575741843E-24	response to nitrogen compound
GO:0023052	333	101	3	1	318	3	1	false	0.6836422485400493	0.934774902516834	9.887239826176842E-86	signaling
GO:0007165	333	96	3	1	302	3	5	false	0.6840949594066907	0.934774902516834	1.9960780618567287E-81	signal transduction
GO:0072503	333	11	3	1	16	1	2	false	0.6874999999999987	0.934774902516834	2.2893772893772823E-4	cellular divalent inorganic cation homeostasis
GO:0048522	333	98	3	1	303	3	3	false	0.6917777408418904	0.934774902516834	3.039943294564585E-82	positive regulation of cellular process
GO:0098660	333	18	3	1	26	1	1	false	0.6923076923076894	0.934774902516834	6.40092173272947E-7	inorganic ion transmembrane transport
GO:0044267	333	136	3	1	191	1	2	false	0.7120418848167965	0.9561752608283663	2.5126095675146334E-49	cellular protein metabolic process
GO:0007154	333	103	3	1	302	3	1	false	0.715364018393301	0.9561752608283663	1.40360396708724E-83	cell communication
GO:0033036	333	116	3	1	160	1	1	false	0.7249999999999943	0.9561752608283663	1.9131141213004037E-40	macromolecule localization
GO:0048518	333	113	3	1	318	3	2	false	0.7334942389655565	0.9561752608283663	2.9258833687629628E-89	positive regulation of biological process
GO:0006812	333	25	3	1	34	1	1	false	0.7352941176470543	0.9561752608283663	1.9065320380506984E-8	cation transport
GO:0048583	333	78	3	1	216	3	2	false	0.7412784660339696	0.9561752608283663	7.817921006967337E-61	regulation of response to stimulus
GO:0016310	333	46	3	1	62	1	1	false	0.7419354838709815	0.9561752608283663	3.658414525179187E-15	phosphorylation
GO:0065007	333	213	3	2	318	3	1	false	0.7456375034939962	0.9561752608283663	5.259801870170269E-87	biological regulation
GO:0043228	333	111	3	1	302	3	1	false	0.748490682273079	0.9561752608283663	1.1716215265778204E-85	non-membrane-bounded organelle
GO:0006816	333	9	3	1	12	1	1	false	0.7499999999999994	0.9561752608283663	0.004545454545454539	calcium ion transport
GO:0046631	333	3	3	1	4	1	1	false	0.7500000000000001	0.9561752608283663	0.25000000000000006	alpha-beta T cell activation
GO:0033554	333	52	3	1	140	3	2	false	0.7548237186648082	0.9561752608283663	1.1113265180337902E-39	cellular response to stress
GO:0043232	333	111	3	1	297	3	2	false	0.7558637219653231	0.9561752608283663	1.180650240754737E-84	intracellular non-membrane-bounded organelle
GO:0005488	333	290	3	3	318	3	1	false	0.7577306655194698	0.9561752608283663	8.871110289748237E-41	binding
GO:0030001	333	19	3	1	25	1	1	false	0.7600000000000023	0.9561752608283663	5.646527385657796E-6	metal ion transport
GO:0043231	333	276	3	3	302	3	2	false	0.7626014829154444	0.9561752608283663	4.0415484725209885E-38	intracellular membrane-bounded organelle
GO:0032501	333	121	3	1	318	3	1	false	0.7636348499448387	0.9561752608283663	3.907719503508022E-91	multicellular organismal process
GO:1901360	333	124	3	1	232	2	1	false	0.7843708016121287	0.977960190946186	4.798236944867736E-69	organic cyclic compound metabolic process
GO:0006996	333	147	3	1	186	1	1	false	0.7903225806452057	0.9812055768179885	4.594775237629756E-41	organelle organization
GO:0098662	333	17	3	1	21	1	2	false	0.8095238095238092	0.9902830587241265	1.6708437761069373E-4	inorganic cation transmembrane transport
GO:1901576	333	131	3	1	232	2	2	false	0.8115390356769105	0.9902830587241265	1.9204670668388764E-68	organic substance biosynthetic process
GO:0006875	333	14	3	1	17	1	2	false	0.8235294117647067	0.9902830587241265	0.001470588235294117	cellular metal ion homeostasis
GO:0031974	333	141	3	1	321	3	1	false	0.8249750974129697	0.9902830587241265	5.613821760124792E-95	membrane-enclosed lumen
GO:0032991	333	143	3	1	324	3	1	false	0.8269384031262589	0.9902830587241265	6.122914176501794E-96	protein-containing complex
GO:0043226	333	302	3	3	321	3	1	false	0.8322407933672263	0.9902830587241265	4.982292230498496E-31	organelle
GO:0055065	333	15	3	1	18	1	2	false	0.833333333333336	0.9902830587241265	0.0012254901960784348	metal ion homeostasis
GO:0031323	333	125	3	1	271	3	3	false	0.8451190459859665	0.9902830587241265	1.2252686833223207E-80	regulation of cellular metabolic process
GO:0043233	333	141	3	1	302	3	2	false	0.8498074849836293	0.9902830587241265	5.178866735563041E-90	organelle lumen
GO:0006873	333	17	3	1	20	1	2	false	0.8499999999999999	0.9902830587241265	8.771929824561416E-4	cellular ion homeostasis
GO:0009987	333	302	3	3	318	3	1	false	0.8560935568182874	0.9902830587241265	2.808017844435459E-27	cellular process
GO:0070013	333	141	3	1	297	3	2	false	0.8564157377715225	0.9902830587241265	1.2385603106530902E-88	intracellular organelle lumen
GO:0009144	333	6	3	1	7	1	1	false	0.8571428571428573	0.9902830587241265	0.14285714285714285	purine nucleoside triphosphate metabolic process
GO:0009199	333	6	3	1	7	1	1	false	0.8571428571428573	0.9902830587241265	0.14285714285714285	ribonucleoside triphosphate metabolic process
GO:0043229	333	297	3	3	312	3	2	false	0.8621711759873495	0.9902830587241265	7.122881827643804E-26	intracellular organelle
GO:0050662	333	11	3	1	18	2	1	false	0.8627450980392214	0.9902830587241265	3.1422825540472664E-5	coenzyme binding
GO:0019222	333	135	3	1	279	3	2	false	0.8639000061160629	0.9902830587241265	2.4929326778833646E-83	regulation of metabolic process
GO:0005622	333	310	3	3	324	3	1	false	0.8755228508896625	0.9902830587241265	8.250613950453069E-25	intracellular
GO:0043227	333	289	3	3	302	3	1	false	0.875946403819316	0.9902830587241265	4.6552092299077695E-23	membrane-bounded organelle
GO:0051179	333	160	3	1	318	3	1	false	0.8785191357656461	0.9902830587241265	4.2150153602947924E-95	localization
GO:0006725	333	118	3	1	234	3	1	false	0.8797733025201134	0.9902830587241265	7.011468961417076E-70	cellular aromatic compound metabolic process
GO:0046483	333	118	3	1	234	3	1	false	0.8797733025201134	0.9902830587241265	7.011468961417076E-70	heterocycle metabolic process
GO:0005634	333	140	3	1	276	3	1	false	0.8816998932518625	0.9902830587241265	1.766738367322924E-82	nucleus
GO:0003674	333	318	3	3	331	3	1	false	0.8864120131330051	0.9902830587241265	1.3809273443387898E-23	molecular_function
GO:0008150	333	318	3	3	331	3	1	false	0.8864120131330051	0.9902830587241265	1.3809273443387898E-23	biological_process
GO:0051234	333	142	3	1	160	1	1	false	0.8874999999999964	0.9902830587241265	3.660178160186764E-24	establishment of localization
GO:0030003	333	16	3	1	18	1	2	false	0.8888888888888917	0.9902830587241265	0.006535947712418325	cellular cation homeostasis
GO:0006950	333	84	3	1	160	3	1	false	0.8950620969668659	0.9930520250804946	1.32541856028767E-47	response to stress
GO:0009259	333	19	3	1	21	1	2	false	0.9047619047619065	0.9930520250804946	0.0047619047619047675	ribonucleotide metabolic process
GO:0006650	333	10	3	1	11	1	2	false	0.9090909090909116	0.9930520250804946	0.09090909090909106	glycerophospholipid metabolic process
GO:0009058	333	133	3	1	242	3	1	false	0.9100108020986644	0.9930520250804946	9.051360646931229E-72	biosynthetic process
GO:0044249	333	131	3	1	234	3	2	false	0.9161121609878882	0.9930520250804946	3.7006028766756514E-69	cellular biosynthetic process
GO:0071944	333	181	3	1	321	3	1	false	0.9180448539536026	0.9930520250804946	7.206395309096282E-95	cell periphery
GO:0034641	333	135	3	1	238	3	2	false	0.9202884114382861	0.9930520250804946	3.7569157225764994E-70	cellular nitrogen compound metabolic process
GO:0098857	333	12	3	1	13	1	1	false	0.9230769230769248	0.9930520250804946	0.07692307692307696	membrane microdomain
GO:1901564	333	170	3	1	232	2	2	false	0.9294297656367009	0.9930520250804946	5.4928248704061604E-58	organonitrogen compound metabolic process
GO:0050794	333	181	3	1	304	3	2	false	0.9347279643438535	0.9930520250804946	1.723461018340897E-88	regulation of cellular process
GO:0005575	333	324	3	3	331	3	1	false	0.9377035768755997	0.9930520250804946	1.2341562514660654E-14	cellular_component
GO:0050789	333	194	3	1	318	3	2	false	0.9415865089403797	0.9930520250804946	9.657241696929566E-92	regulation of biological process
GO:0016043	333	186	3	1	303	3	2	false	0.9433335998224639	0.9930520250804946	3.611099828782536E-87	cellular component organization
GO:0071840	333	196	3	1	318	3	1	false	0.9443899888416827	0.9930520250804946	2.4200090326291746E-91	cellular component organization or biogenesis
GO:0055080	333	17	3	1	18	1	1	false	0.9444444444444464	0.9930520250804946	0.05555555555555571	cation homeostasis
GO:0046872	333	72	3	2	74	2	1	false	0.9463161791928871	0.9930520250804946	3.7023324694557665E-4	metal ion binding
GO:0009150	333	19	3	1	20	1	2	false	0.9500000000000021	0.9930520250804946	0.05000000000000003	purine ribonucleotide metabolic process
GO:0006163	333	20	3	1	21	1	2	false	0.9523809523809522	0.9930520250804946	0.04761904761904764	purine nucleotide metabolic process
GO:0005743	333	26	3	1	40	3	2	false	0.96315789473685	0.9957574700335239	4.309057712047612E-11	mitochondrial inner membrane
GO:0005515	333	257	3	2	290	3	1	false	0.9649126993596646	0.9957574700335239	3.1738067719261065E-44	protein binding
GO:0110165	333	321	3	3	324	3	1	false	0.9723940427938427	0.9957574700335239	1.7805240580848236E-7	cellular anatomical entity
GO:0016021	333	83	3	2	84	2	1	false	0.9761904761905175	0.9957574700335239	0.01190476190476212	integral component of membrane
GO:0006807	333	220	3	2	242	3	1	false	0.9775556393814105	0.9957574700335239	1.082019332398804E-31	nitrogen compound metabolic process
GO:0006796	333	62	3	1	63	1	1	false	0.9841269841269704	0.9957574700335239	0.015873015873015803	phosphate-containing compound metabolic process
GO:0043170	333	204	3	1	232	2	1	false	0.9858934169278215	0.9957574700335239	9.723452082207629E-37	macromolecule metabolic process
GO:0006810	333	140	3	1	142	1	1	false	0.9859154929577818	0.9957574700335239	9.989012086704952E-5	transport
GO:0005886	333	181	3	1	235	3	2	false	0.9883846224089435	0.9957574700335239	1.5755992461226364E-54	plasma membrane
GO:0044260	333	185	3	1	239	3	2	false	0.9889604907158889	0.9957574700335239	5.6146486764532294E-55	cellular macromolecule metabolic process
GO:0071704	333	232	3	2	242	3	1	false	0.9954734062619621	0.9988825617628593	6.35981576488814E-18	organic substance metabolic process
GO:0044238	333	224	3	1	242	3	1	false	0.9996502177566344	0.9996502177566344	1.5104542576602279E-27	primary metabolic process
GO:0000000	333	331	3	3	0	0	0	true	1.0	1.0	1.0	Gene Ontology
GO:0098771	333	18	3	1	18	1	1	true	1.0	1.0	1.0	inorganic ion homeostasis
GO:1901612	333	1	3	1	1	1	1	true	1.0	1.0	1.0	cardiolipin binding
GO:0050852	333	2	3	1	2	1	1	true	1.0	1.0	1.0	T cell receptor signaling pathway
GO:0002429	333	3	3	1	3	1	2	true	1.0	1.0	1.0	immune response-activating cell surface receptor signaling pathway
GO:0002757	333	3	3	1	3	1	2	true	1.0	1.0	1.0	immune response-activating signal transduction
GO:0006261	333	6	3	1	6	1	1	true	1.0	1.0	1.0	DNA-dependent DNA replication
GO:0090297	333	1	3	1	1	1	3	true	1.0	1.0	1.0	positive regulation of mitochondrial DNA replication
GO:0090296	333	1	3	1	1	1	2	true	1.0	1.0	1.0	regulation of mitochondrial DNA replication
GO:0008940	333	1	3	1	1	1	1	true	1.0	1.0	1.0	nitrate reductase activity
GO:0009117	333	21	3	1	21	1	1	true	1.0	1.0	1.0	nucleotide metabolic process
GO:0009145	333	6	3	1	6	1	2	true	1.0	1.0	1.0	purine nucleoside triphosphate biosynthetic process
GO:0009201	333	6	3	1	6	1	2	true	1.0	1.0	1.0	ribonucleoside triphosphate biosynthetic process
GO:0009205	333	6	3	1	6	1	2	true	1.0	1.0	1.0	purine ribonucleoside triphosphate metabolic process
GO:0009206	333	6	3	1	6	1	3	true	1.0	1.0	1.0	purine ribonucleoside triphosphate biosynthetic process
GO:0043436	333	35	3	1	35	1	1	true	1.0	1.0	1.0	oxoacid metabolic process
GO:0045121	333	12	3	1	12	1	1	true	1.0	1.0	1.0	membrane raft
GO:0032048	333	1	3	1	1	1	1	true	1.0	1.0	1.0	cardiolipin metabolic process
GO:0015986	333	5	3	1	5	1	2	true	1.0	1.0	1.0	ATP synthesis coupled proton transport
