## Supplementary File S3 for "Computational identification of human biological processes and protein sequence motifs putatively targeted by SARS-CoV-2 proteins using protein-protein interaction networks": table-mcl2_cluster25-Parent-Child-Union-Benjamini-Hochberg.txt

ID	Pop.total	Pop.term	Study.total	Study.term	Pop.family	Study.family	nparents	is.trivial	p	p.adjusted	p.min	name
GO:0036477	332	22	3	3	320	3	1	false	2.8464541314247285E-4	0.062452527639462296	1.8123426840312997E-34	somatodendritic compartment
GO:0050321	332	3	3	3	21	3	1	false	7.518796992481195E-4	0.062452527639462296	7.518796992481195E-4	tau-protein kinase activity
GO:0001764	332	2	3	2	44	2	2	false	0.0010570824524312862	0.062452527639462296	0.0010570824524312862	neuron migration
GO:0048156	332	4	3	3	29	3	1	false	0.0010946907498631643	0.062452527639462296	4.210349037935256E-5	tau protein binding
GO:0007017	332	33	3	3	301	3	1	false	0.0012124579161989612	0.062452527639462296	8.645939061045854E-45	microtubule-based process
GO:0008092	332	29	3	3	257	3	1	false	0.001306792172121706	0.062452527639462296	5.907857191344258E-39	cytoskeletal protein binding
GO:0051646	332	2	3	2	35	2	1	false	0.0016806722689075625	0.062452527639462296	0.0016806722689075625	mitochondrion localization
GO:0043393	332	7	3	2	257	3	2	false	0.0018900921263446154	0.062452527639462296	7.390754343919458E-14	regulation of protein binding
GO:0008144	332	37	3	3	289	3	1	false	0.0019516414887331968	0.062452527639462296	1.3532005315445187E-47	drug binding
GO:0042995	332	50	3	3	320	3	1	false	0.0036227598036314705	0.10163606332059237	9.575248749828281E-60	cell projection
GO:0051098	332	11	3	2	289	3	2	false	0.003881932974050403	0.10163606332059237	4.1205022842827564E-20	regulation of binding
GO:0000287	332	6	3	2	71	2	1	false	0.006036217303823002	0.1436571742109859	6.9823138478995105E-9	magnesium ion binding
GO:0035556	332	59	3	3	312	3	2	false	0.006484525224801446	0.1436571742109859	3.4132379789261103E-65	intracellular signal transduction
GO:0008289	332	15	3	2	289	3	1	false	0.007340633527442441	0.15100731827881592	2.309551822016697E-25	lipid binding
GO:0018105	332	8	3	3	35	3	2	false	0.008556149732620252	0.15471468357787438	4.2488428276558786E-8	peptidyl-serine phosphorylation
GO:0097367	332	60	3	3	289	3	1	false	0.008595260198770799	0.15471468357787438	1.3495665134156008E-63	carbohydrate derivative binding
GO:0097427	332	1	3	1	320	3	3	false	0.00937499999999998	0.15882352941176436	0.0031249999999998232	microtubule bundle
GO:0018209	332	10	3	3	42	3	1	false	0.010452961672474071	0.16724738675958514	6.796049988680151E-10	peptidyl-serine modification
GO:0004672	332	21	3	3	87	3	4	false	0.01254776168687241	0.1812666530026601	1.3194638597740655E-20	protein kinase activity
GO:0036094	332	68	3	3	289	3	1	false	0.012587962014073618	0.1812666530026601	6.018445741359042E-68	small molecule binding
GO:0098590	332	57	3	3	234	3	2	false	0.013879243936962169	0.1903439168497669	6.262029158356547E-56	plasma membrane region
GO:0016328	332	2	3	1	320	3	2	false	0.0186912225705306	0.22897466600293703	1.9592476489024725E-5	lateral plasma membrane
GO:0007010	332	40	3	3	147	3	1	false	0.019048904398792664	0.22897466600293703	5.79382810826476E-37	cytoskeleton organization
GO:0006793	332	63	3	3	233	3	1	false	0.01908122216691142	0.22897466600293703	1.4851844070197817E-58	phosphorus metabolic process
GO:0051099	332	2	3	1	289	3	3	false	0.02068915801614859	0.23833910034603176	2.4029219530949436E-5	positive regulation of binding
GO:0032092	332	2	3	1	257	3	3	false	0.023255107003891037	0.2575950314277161	3.039883268482323E-5	positive regulation of protein binding
GO:0040011	332	30	3	2	317	3	1	false	0.02451117411385726	0.2614525238811441	1.0168011361517332E-42	locomotion
GO:0051674	332	26	3	2	160	2	1	false	0.02555031446540795	0.2628032345013389	1.7047378682078545E-30	localization of cell
GO:0006468	332	33	3	3	105	3	2	false	0.029104875706815605	0.2823529411764693	4.916958066043935E-28	protein phosphorylation
GO:0035330	332	1	3	1	34	1	2	false	0.029411764705882217	0.2823529411764693	0.029411764705882217	regulation of hippo signaling
GO:0023052	332	101	3	3	317	3	1	false	0.03168835317539551	0.2847240735803772	1.4489134860478456E-85	signaling
GO:0007165	332	96	3	3	301	3	5	false	0.03175146390515187	0.2847240735803772	2.9262891974796794E-81	signal transduction
GO:0046777	332	4	3	2	33	3	1	false	0.03262463343108489	0.2847240735803772	2.443792766373403E-5	protein autophosphorylation
GO:0007154	332	103	3	3	301	3	1	false	0.03930065889620762	0.33289969888552334	2.130092452564777E-83	cell communication
GO:0072341	332	4	3	1	289	3	1	false	0.04109097010396641	0.3381199825697807	3.5129581926776046E-9	modified amino acid binding
GO:0008360	332	4	3	1	91	1	2	false	0.043956043956043876	0.351648351648351	3.74157677528456E-7	regulation of cell shape
GO:0044093	332	43	3	2	317	3	2	false	0.04939370948634939	0.3754889178617959	3.404403666581935E-54	positive regulation of molecular function
GO:0006928	332	41	3	2	301	3	1	false	0.049747219413544	0.3754889178617959	1.3908502346574098E-51	movement of cell or subcellular component
GO:0035329	332	1	3	1	59	3	1	false	0.050847457627118196	0.3754889178617959	0.01694915254237277	hippo signaling
GO:0035331	332	1	3	1	16	1	3	false	0.06249999999999998	0.4390243902439023	0.06249999999999998	negative regulation of hippo signaling
GO:0019209	332	1	3	1	16	1	3	false	0.06249999999999998	0.4390243902439023	0.06249999999999998	kinase activator activity
GO:0051654	332	1	3	1	30	2	2	false	0.06666666666666664	0.44721148939275784	0.03333333333333326	establishment of mitochondrion localization
GO:0140096	332	72	3	3	176	3	1	false	0.06677115987461316	0.44721148939275784	3.186684185153766E-51	catalytic activity, acting on a protein
GO:0045595	332	31	3	2	186	3	3	false	0.0725616921269189	0.4684250457446038	5.135758477908186E-36	regulation of cell differentiation
GO:0018193	332	42	3	3	99	3	1	false	0.07319141339759434	0.4684250457446038	6.101240639317122E-29	peptidyl-amino acid modification
GO:0051716	332	129	3	3	303	3	2	false	0.07613552272917384	0.4697802197802119	3.79168802137108E-89	cellular response to stimulus
GO:0051960	332	17	3	2	60	2	2	false	0.07683615819209064	0.4697802197802119	2.582500038228682E-15	regulation of nervous system development
GO:1901265	332	64	3	3	148	3	2	false	0.07870101020785865	0.4697802197802119	1.645072286270353E-43	nucleoside phosphate binding
GO:1905114	332	18	3	2	62	2	2	false	0.0809095716552103	0.4697802197802119	5.408091037221291E-16	cell surface receptor signaling pathway involved in cell-cell signaling
GO:0016740	332	77	3	3	176	3	1	false	0.08189655172414628	0.4697802197802119	6.846475780969501E-52	transferase activity
GO:0043167	332	127	3	3	289	3	1	false	0.0837359692801068	0.4697802197802119	1.781196708628032E-85	ion binding
GO:0031344	332	19	3	2	64	2	2	false	0.08482142857142715	0.4697802197802119	1.1468050190536122E-16	regulation of cell projection organization
GO:0007163	332	9	3	1	301	3	1	false	0.08732763697373597	0.4745350839327539	2.018843728434095E-17	establishment or maintenance of cell polarity
GO:0030030	332	35	3	2	186	3	1	false	0.09134414919829861	0.48716879572425925	1.1625938829445723E-38	cell projection organization
GO:1903008	332	5	3	1	150	3	2	false	0.09733357518592703	0.49374465069651163	1.6903312192193346E-9	organelle disassembly
GO:0016772	332	36	3	3	77	3	1	false	0.09760765550239056	0.49374465069651163	8.571326378648767E-23	transferase activity, transferring phosphorus-containing groups
GO:0070300	332	1	3	1	10	1	1	false	0.0999999999999999	0.49374465069651163	0.0999999999999999	phosphatidic acid binding
GO:0071963	332	1	3	1	10	1	2	false	0.0999999999999999	0.49374465069651163	0.0999999999999999	establishment or maintenance of cell polarity regulating cell shape
GO:0048869	332	60	3	2	303	3	2	false	0.10114907774685482	0.49374465069651163	5.69066639154569E-65	cellular developmental process
GO:0051640	332	35	3	2	107	2	1	false	0.10491976723682349	0.5036148827367527	5.158860958025367E-29	organelle localization
GO:0061726	332	3	3	1	28	1	2	false	0.10714285714285729	0.5058548009367688	3.052503052503051E-4	mitochondrion disassembly
GO:0030295	332	1	3	1	9	1	3	false	0.11111111111111104	0.5161290322580642	0.11111111111111104	protein kinase activator activity
GO:0050896	332	159	3	3	317	3	1	false	0.12499624455459861	0.540845070422534	8.377343028585279E-95	response to stimulus
GO:0016358	332	6	3	1	93	2	2	false	0.12552594670406442	0.540845070422534	1.311913315317118E-9	dendrite development
GO:1901363	332	146	3	3	289	3	1	false	0.1276177615953111	0.540845070422534	2.1774838635715286E-86	heterocyclic compound binding
GO:0050793	332	47	3	2	207	3	2	false	0.1298445023285229	0.540845070422534	1.0518894329051758E-47	regulation of developmental process
GO:0043412	332	104	3	3	204	3	1	false	0.13061503194655225	0.540845070422534	7.248316467404357E-61	macromolecule modification
GO:0048468	332	36	3	2	98	2	3	false	0.13254786450662337	0.540845070422534	1.2418326181467914E-27	cell development
GO:0097159	332	148	3	3	289	3	1	false	0.13297184009902435	0.540845070422534	2.332972468032242E-86	organic cyclic compound binding
GO:0065009	332	73	3	2	318	3	2	false	0.13298937148858167	0.540845070422534	7.431659902502291E-74	regulation of molecular function
GO:1904526	332	1	3	1	15	2	2	false	0.13333333333333305	0.540845070422534	0.06666666666666664	regulation of microtubule binding
GO:0032886	332	9	3	1	188	3	2	false	0.13755005340252752	0.5502002136101101	1.5024067418262541E-15	regulation of microtubule-based process
GO:0043232	332	111	3	2	296	2	2	false	0.13983050847455392	0.5516600882283771	1.885231836043961E-84	intracellular non-membrane-bounded organelle
GO:0051128	332	57	3	2	237	3	2	false	0.14449460667283914	0.5623573881321308	2.7323253576789965E-56	regulation of cellular component organization
GO:0060284	332	18	3	2	46	2	2	false	0.14782608695652016	0.5626859839490095	3.5474162390819544E-13	regulation of cell development
GO:2000026	332	40	3	2	103	2	3	false	0.14848657909765528	0.5626859839490095	1.6335016088161397E-29	regulation of multicellular organismal development
GO:0022008	332	27	3	2	68	2	2	false	0.15408252853380264	0.5763086781524046	1.4687700593172575E-19	neurogenesis
GO:0000422	332	3	3	1	19	1	2	false	0.157894736842105	0.5829959514170031	0.0010319917440660491	autophagy of mitochondrion
GO:0003824	332	176	3	3	317	3	1	false	0.16984120645820922	0.6159557748692398	5.762522426740682E-94	catalytic activity
GO:0043168	332	71	3	3	127	3	1	false	0.17144356955380538	0.6159557748692398	2.0071600237836754E-37	anion binding
GO:0030182	332	25	3	2	59	2	2	false	0.17533606078316896	0.6159557748692398	3.3020731042150167E-17	neuron differentiation
GO:0097447	332	19	3	3	33	3	3	false	0.17760263929618653	0.6159557748692398	1.2212857403165354E-9	dendritic tree
GO:0061919	332	19	3	1	301	3	1	false	0.17822198024420785	0.6159557748692398	1.754981557956695E-30	process utilizing autophagic mechanism
GO:0071944	332	181	3	3	320	3	1	false	0.17965376767019495	0.6159557748692398	1.6523234958712685E-94	cell periphery
GO:0045597	332	12	3	1	118	2	4	false	0.1938287700999524	0.6547107855518846	1.1720934875546506E-16	positive regulation of cell differentiation
GO:0035639	332	46	3	3	78	3	2	false	0.1995373048004565	0.6547107855518846	1.2785885050503119E-22	purine ribonucleoside triphosphate binding
GO:0051962	332	6	3	1	57	2	4	false	0.20112781954887404	0.6547107855518846	2.755712785504208E-8	positive regulation of nervous system development
GO:0098772	332	23	3	1	317	3	2	false	0.20284843402680572	0.6547107855518846	1.7508522392903128E-35	molecular function regulator
GO:0010975	332	13	3	2	28	2	3	false	0.20634920634920756	0.6547107855518846	2.670786087127449E-8	regulation of neuron projection development
GO:0016301	332	30	3	3	50	3	2	false	0.207142857142857	0.6547107855518846	2.1218262567674248E-14	kinase activity
GO:0051239	332	63	3	2	213	3	2	false	0.20948610378176036	0.6547107855518846	1.1234397848768277E-55	regulation of multicellular organismal process
GO:0050794	332	181	3	3	303	3	2	false	0.2117327527784464	0.6547107855518846	4.259610972159962E-88	regulation of cellular process
GO:0030425	332	19	3	3	31	3	2	false	0.21557285873192272	0.6547107855518846	7.086141438320131E-9	dendrite
GO:0016773	332	22	3	3	36	3	1	false	0.21568627450980424	0.6547107855518846	2.6341457144082177E-10	phosphotransferase activity, alcohol group as acceptor
GO:0050839	332	20	3	1	257	3	1	false	0.21654340238039718	0.6547107855518846	3.288357739507666E-30	cell adhesion molecule binding
GO:0032989	332	16	3	1	200	3	3	false	0.22233592203440247	0.6547107855518846	5.911820703901108E-24	cellular component morphogenesis
GO:0007267	332	32	3	2	103	3	2	false	0.22717428795991376	0.6547107855518846	2.25981406065662E-27	cell-cell signaling
GO:0050789	332	194	3	3	317	3	2	false	0.22782604396626438	0.6547107855518846	2.4766152093736326E-91	regulation of biological process
GO:0016043	332	186	3	3	302	3	2	false	0.23217090933084797	0.6547107855518846	9.351822633513702E-87	cellular component organization
GO:0008047	332	7	3	1	30	1	2	false	0.23333333333333284	0.6547107855518846	4.912073877591098E-7	enzyme activator activity
GO:0007399	332	39	3	2	80	2	1	false	0.2344936708860743	0.6547107855518846	9.534244373718508E-24	nervous system development
GO:0071840	332	196	3	3	317	3	1	false	0.23498249677218458	0.6547107855518846	6.307892396524805E-91	cellular component organization or biogenesis
GO:0019207	332	5	3	1	21	1	2	false	0.23809523809523822	0.6547107855518846	4.914246400314522E-5	kinase regulator activity
GO:0051094	332	20	3	1	156	2	3	false	0.24069478908186567	0.6547107855518846	1.1915430057734157E-25	positive regulation of developmental process
GO:0198738	332	16	3	2	32	2	1	false	0.24193548387096933	0.6547107855518846	1.663670977520987E-9	cell-cell signaling by wnt
GO:0032502	332	102	3	2	317	3	1	false	0.24323211694931932	0.6547107855518846	6.842091461893019E-86	developmental process
GO:0005856	332	55	3	2	111	2	1	false	0.24324324324323487	0.6547107855518846	5.120458204656901E-33	cytoskeleton
GO:0005524	332	33	3	3	52	3	3	false	0.24687782805429875	0.6583408748114634	1.3095796444483221E-14	ATP binding
GO:0036211	332	99	3	3	156	3	2	false	0.2527295285359832	0.6677624240216804	5.062497877892816E-44	protein modification process
GO:0031175	332	19	3	2	37	2	2	false	0.25675675675675635	0.6692759295499069	5.658466750501292E-11	neuron projection development
GO:0043005	332	31	3	3	48	3	1	false	0.25988667900092177	0.6692759295499069	2.356033687156231E-13	neuron projection
GO:0006914	332	19	3	1	73	1	2	false	0.26027397260274154	0.6692759295499069	6.281941704493694E-18	autophagy
GO:0022604	332	10	3	1	69	2	3	false	0.2706734867860168	0.6889952153110059	2.9408957938463996E-12	regulation of cell morphogenesis
GO:0001786	332	3	3	1	11	1	2	false	0.27272727272727315	0.6889952153110059	0.006060606060606057	phosphatidylserine binding
GO:0050767	332	16	3	2	30	2	4	false	0.2758620689655176	0.6908545727136441	6.876506707086725E-9	regulation of neurogenesis
GO:0019538	332	151	3	3	229	3	3	false	0.28474643026007285	0.7014385415182998	2.896184247071563E-63	protein metabolic process
GO:0030234	332	14	3	1	49	1	2	false	0.28571428571428875	0.7014385415182998	1.4809354604982287E-12	enzyme regulator activity
GO:0120035	332	19	3	2	35	2	2	false	0.28739495798319226	0.7014385415182998	2.4630972913946895E-10	regulation of plasma membrane bounded cell projection organization
GO:0051240	332	26	3	1	164	2	3	false	0.2927577435283464	0.7081188118811798	8.48706631977926E-31	positive regulation of multicellular organismal process
GO:0023014	332	11	3	1	101	3	2	false	0.29504950495049154	0.7081188118811798	6.291677879194737E-15	signal transduction by protein phosphorylation
GO:0010976	332	4	3	1	25	2	4	false	0.3	0.712809826583072	7.905138339920931E-5	positive regulation of neuron projection development
GO:0065007	332	213	3	3	317	3	1	false	0.3019541626497736	0.712809826583072	1.5929685663942652E-86	biological regulation
GO:0043228	332	111	3	2	301	3	1	false	0.30706230069221185	0.7166417491472787	1.8525115236992402E-85	non-membrane-bounded organelle
GO:0031346	332	9	3	1	53	2	3	false	0.3134978229317843	0.7166417491472787	2.2565144472039573E-10	positive regulation of cell projection organization
GO:0048666	332	21	3	2	37	2	2	false	0.3153153153153149	0.7166417491472787	7.766522990884147E-11	neuron development
GO:0010720	332	7	3	1	41	2	3	false	0.3158536585365898	0.7166417491472787	4.4480147175911587E-8	positive regulation of cell development
GO:0022411	332	22	3	1	186	3	1	false	0.3160191046586958	0.7166417491472787	4.818592531177864E-29	cellular component disassembly
GO:0032501	332	121	3	2	317	3	1	false	0.3253337592673784	0.7288276102796853	6.307892396524805E-91	multicellular organismal process
GO:0051347	332	11	3	1	90	3	3	false	0.3268726591760222	0.7288276102796853	2.403574918861434E-14	positive regulation of transferase activity
GO:0000226	332	30	3	3	43	3	2	false	0.3289846851956913	0.7288276102796853	2.7339698472840953E-11	microtubule cytoskeleton organization
GO:0005884	332	9	3	1	27	1	2	false	0.33333333333333354	0.7328244274809165	2.133640577576491E-7	actin filament
GO:0099080	332	41	3	1	320	3	1	false	0.33814784556690675	0.7377771176005239	9.469478588462338E-53	supramolecular complex
GO:0048870	332	26	3	2	44	2	3	false	0.3435517970401673	0.7439317108839714	9.713163511772168E-13	cell motility
GO:0032559	332	37	3	3	52	3	2	false	0.3515837104072377	0.7489361702127657	2.2314547888955056E-13	adenyl ribonucleotide binding
GO:0005543	332	10	3	1	75	3	2	false	0.3531284709366904	0.7489361702127657	1.2063728726470816E-12	phospholipid binding
GO:0043085	332	25	3	1	184	3	3	false	0.3564036640479976	0.7489361702127657	2.0511226784783104E-31	positive regulation of catalytic activity
GO:0044267	332	136	3	3	191	3	2	false	0.35869779159943843	0.7489361702127657	2.5126095675146334E-49	cellular protein metabolic process
GO:0051656	332	29	3	1	145	2	2	false	0.36111111111107796	0.7489361702127657	3.727800080737503E-31	establishment of organelle localization
GO:0015629	332	11	3	1	55	2	1	false	0.36296296296296143	0.7489361702127657	8.357460915570034E-12	actin cytoskeleton
GO:0032553	332	51	3	3	71	3	2	false	0.36436007348438504	0.7489361702127657	4.437172176371943E-18	ribonucleotide binding
GO:0045666	332	5	3	1	25	2	3	false	0.36666666666666653	0.7489361702127657	1.882175795219262E-5	positive regulation of neuron differentiation
GO:0018210	332	6	3	1	42	3	1	false	0.3780487804878118	0.759013282732454	1.9062920218247967E-7	peptidyl-threonine modification
GO:0019887	332	5	3	1	35	3	4	false	0.37967914438502326	0.759013282732454	3.080411050050517E-6	protein kinase regulator activity
GO:0006464	332	99	3	3	136	3	2	false	0.382521217442215	0.759013282732454	3.510532747907118E-34	cellular protein modification process
GO:0050769	332	6	3	1	28	2	4	false	0.3888888888888904	0.759013282732454	2.654350480437428E-6	positive regulation of neurogenesis
GO:0016020	332	234	3	3	320	3	1	false	0.389665523156064	0.759013282732454	2.5954870699920162E-80	membrane
GO:0030554	332	39	3	3	53	3	1	false	0.39012208657047565	0.759013282732454	4.159768549865546E-13	adenyl nucleotide binding
GO:1901564	332	170	3	3	231	3	2	false	0.3967067676959093	0.759013282732454	2.0553796289262964E-57	organonitrogen compound metabolic process
GO:0051130	332	32	3	1	207	3	3	false	0.39738217559466615	0.759013282732454	2.552454447538199E-38	positive regulation of cellular component organization
GO:1901981	332	2	3	1	5	1	1	false	0.39999999999999997	0.759013282732454	0.10000000000000002	phosphatidylinositol phosphate binding
GO:0045664	332	16	3	2	25	2	2	false	0.4000000000000011	0.759013282732454	4.894822501499034E-7	regulation of neuron differentiation
GO:0016310	332	46	3	3	62	3	1	false	0.4013749338974235	0.759013282732454	3.658414525179187E-15	phosphorylation
GO:0019900	332	25	3	1	62	1	1	false	0.4032258064516162	0.759013282732454	6.784005293429779E-18	kinase binding
GO:0051338	332	16	3	1	101	3	2	false	0.40732073207320196	0.7617426677732608	6.253130080874732E-19	regulation of transferase activity
GO:0010562	332	17	3	1	101	3	3	false	0.4282388238823829	0.7956953630846857	1.2506260161749607E-19	positive regulation of phosphorus metabolic process
GO:0008152	332	241	3	3	317	3	1	false	0.4380959986917569	0.8075471698112602	2.8355804392380033E-75	metabolic process
GO:0061245	332	4	3	1	9	1	1	false	0.44444444444444403	0.8075471698112602	0.007936507936507922	establishment or maintenance of bipolar cell polarity
GO:0007005	332	26	3	1	147	3	1	false	0.44476685336391875	0.8075471698112602	1.889922851802546E-29	mitochondrion organization
GO:0051641	332	107	3	2	160	2	1	false	0.44583333333329994	0.8075471698112602	1.1120971490625808E-43	cellular localization
GO:0044237	332	233	3	3	303	3	2	false	0.45335647071550217	0.8123076923076938	1.3766529258402167E-70	cellular metabolic process
GO:0031981	332	85	3	1	186	1	2	false	0.4569892473118425	0.8123076923076938	3.463003682760075E-55	nuclear lumen
GO:0005886	332	181	3	3	234	3	2	false	0.46104609464831264	0.8123076923076938	6.856774497015748E-54	plasma membrane
GO:0018107	332	6	3	1	33	3	2	false	0.46389296187683093	0.8123076923076938	9.028791008768759E-7	peptidyl-threonine phosphorylation
GO:0044260	332	185	3	3	238	3	2	false	0.4679541844628389	0.8123076923076938	2.4850019142082423E-54	cellular macromolecule metabolic process
GO:0000165	332	11	3	1	59	3	2	false	0.4679627180165488	0.8123076923076938	3.573064920377458E-12	MAPK cascade
GO:0048585	332	34	3	1	180	3	3	false	0.46845772393445423	0.8123076923076938	1.7267521782191482E-37	negative regulation of response to stimulus
GO:0015630	332	38	3	2	55	2	1	false	0.4734006734006691	0.8123076923076938	1.465238339242963E-14	microtubule cytoskeleton
GO:0010769	332	7	3	1	26	2	3	false	0.4738461538461548	0.8123076923076938	1.520218911523251E-6	regulation of cell morphogenesis involved in differentiation
GO:0043230	332	61	3	1	308	3	2	false	0.48549733781565957	0.8273564100053844	4.699990618188255E-66	extracellular organelle
GO:0006996	332	147	3	3	186	3	1	false	0.49151377885606296	0.8275862068965517	4.594775237629756E-41	organelle organization
GO:0005739	332	62	3	1	305	3	2	false	0.4955447680229305	0.8275862068965517	2.3211928702357086E-66	mitochondrion
GO:0033043	332	32	3	1	157	3	2	false	0.4977951984321118	0.8275862068965517	4.223432505659515E-34	regulation of organelle organization
GO:0035091	332	5	3	1	10	1	1	false	0.4999999999999995	0.8275862068965517	0.003968253968253954	phosphatidylinositol binding
GO:0005546	332	1	3	1	2	1	1	false	0.5	0.8275862068965517	0.5	phosphatidylinositol-4,5-bisphosphate binding
GO:0051179	332	160	3	2	317	3	1	false	0.5071201343213085	0.8301492962137198	8.483385345403164E-95	localization
GO:0005634	332	140	3	1	275	1	1	false	0.509090909090953	0.8301492962137198	3.585439627802201E-82	nucleus
GO:0007275	332	88	3	2	123	2	2	false	0.5101959216313486	0.8301492962137198	1.5779446403838658E-31	multicellular organism development
GO:0033674	332	8	3	1	38	3	4	false	0.518729255571363	0.8392922786772614	2.044843750626239E-8	positive regulation of kinase activity
GO:0023057	332	31	3	1	142	3	3	false	0.5252044179973502	0.8450216334259042	5.378299050141001E-32	negative regulation of signaling
GO:0120025	332	48	3	3	59	3	2	false	0.53203728198346	0.8507621410847269	3.573064920377407E-12	plasma membrane bounded cell projection
GO:0050790	332	43	3	1	192	3	2	false	0.5347599200882444	0.8507621410847269	6.482229349189333E-44	regulation of catalytic activity
GO:0022603	332	20	3	1	63	2	2	false	0.5376344086021538	0.8507621410847269	7.413689012063806E-17	regulation of anatomical structure morphogenesis
GO:0031982	332	94	3	1	288	2	1	false	0.5470141308554926	0.8516484537057795	2.0082683884375954E-78	vesicle
GO:0048858	332	12	3	1	37	2	3	false	0.5495495495495513	0.8516484537057795	5.398160210696974E-10	cell projection morphogenesis
GO:0031401	332	25	3	1	108	3	3	false	0.5499470992770488	0.8516484537057795	4.6201056109383495E-25	positive regulation of protein modification process
GO:0005654	332	75	3	1	320	3	2	false	0.5524985952563768	0.8516484537057795	4.0405282581189467E-75	nucleoplasm
GO:0032270	332	36	3	1	153	3	4	false	0.5555430258543922	0.8516484537057795	7.360603173988244E-36	positive regulation of cellular protein metabolic process
GO:0051174	332	35	3	1	147	3	2	false	0.560564140630269	0.8516484537057795	1.1812372302671896E-34	regulation of phosphorus metabolic process
GO:0017076	332	53	3	3	64	3	1	false	0.562259984639017	0.8516484537057795	1.3448166657791911E-12	purine nucleotide binding
GO:0005615	332	77	3	1	320	3	2	false	0.5634128985035635	0.8516484537057795	3.955364899049155E-76	extracellular space
GO:0019899	332	62	3	1	257	3	1	false	0.5648085231173746	0.8516484537057795	3.699868506446755E-61	enzyme binding
GO:0048523	332	74	3	1	302	3	3	false	0.5710818243821746	0.8539644970413989	1.751432125515845E-72	negative regulation of cellular process
GO:0051247	332	41	3	1	165	3	4	false	0.5781372002231283	0.8539644970413989	9.289284022635263E-40	positive regulation of protein metabolic process
GO:0010648	332	31	3	1	125	3	3	false	0.578146341463381	0.8539644970413989	4.749213818471064E-30	negative regulation of cell communication
GO:1902532	332	16	3	1	65	3	3	false	0.5782051282051138	0.8539644970413989	1.5431004856204339E-15	negative regulation of intracellular signal transduction
GO:0051493	332	14	3	1	56	3	2	false	0.5858585858585903	0.8565449895373116	1.7227324297422604E-13	regulation of cytoskeleton organization
GO:0031325	332	63	3	1	248	3	4	false	0.5866129191525988	0.8565449895373116	1.573808593797414E-60	positive regulation of cellular metabolic process
GO:0007166	332	54	3	2	96	3	1	false	0.594246920492715	0.8565449895373116	3.2705861006024975E-28	cell surface receptor signaling pathway
GO:0050770	332	6	3	1	17	2	3	false	0.5955882352941193	0.8565449895373116	8.080155138978646E-5	regulation of axonogenesis
GO:0009893	332	68	3	1	261	3	3	false	0.5973031007513666	0.8565449895373116	1.6997230106186017E-64	positive regulation of metabolic process
GO:0031399	332	31	3	1	118	3	2	false	0.6028900478052965	0.8565449895373116	3.6997870739997797E-29	regulation of protein modification process
GO:0050773	332	5	3	1	14	2	2	false	0.6043956043956034	0.8565449895373116	4.995004995004986E-4	regulation of dendrite development
GO:0005874	332	17	3	1	46	2	2	false	0.6077294685990293	0.8565449895373116	5.715281718520946E-13	microtubule
GO:0043169	332	73	3	2	127	3	1	false	0.6122474690663601	0.8565449895373116	3.4252055470801852E-37	cation binding
GO:0004674	332	18	3	3	21	3	1	false	0.6135338345864638	0.8565449895373116	7.518796992481195E-4	protein serine/threonine kinase activity
GO:0005576	332	87	3	1	320	3	1	false	0.6153301886791982	0.8565449895373116	9.649887824327865E-81	extracellular region
GO:0070507	332	9	3	1	34	3	3	false	0.6156417112299427	0.8565449895373116	1.9065320380506984E-8	regulation of microtubule cytoskeleton organization
GO:0005737	332	276	3	3	323	3	2	false	0.6229151768921921	0.8568708921961427	1.020639794972702E-57	cytoplasm
GO:0051173	332	61	3	1	220	3	3	false	0.6244821597906638	0.8568708921961427	6.548945862343258E-56	positive regulation of nitrogen compound metabolic process
GO:0045937	332	17	3	1	62	3	3	false	0.624801692226354	0.8568708921961427	1.352022759305324E-15	positive regulation of phosphate metabolic process
GO:0003723	332	60	3	1	95	1	1	false	0.6315789473683985	0.8596285597875447	8.323540185513295E-27	RNA binding
GO:0000904	332	14	3	1	36	2	2	false	0.633333333333338	0.8596285597875447	2.634145714408227E-10	cell morphogenesis involved in differentiation
GO:0043549	332	12	3	1	43	3	3	false	0.6357669556762049	0.8596285597875447	6.519466558908247E-11	regulation of kinase activity
GO:0036289	332	2	3	1	8	3	2	false	0.6428571428571423	0.8651535380507336	0.035714285714285705	peptidyl-serine autophosphorylation
GO:1903561	332	61	3	1	94	1	2	false	0.648936170212773	0.8692726373082725	4.0533542331974894E-26	extracellular vesicle
GO:0010604	332	63	3	1	208	3	3	false	0.6633600675390768	0.8767710209844585	6.617651107834245E-55	positive regulation of macromolecule metabolic process
GO:0009968	332	30	3	1	99	3	5	false	0.6659589796555626	0.8767710209844585	4.863662334180957E-26	negative regulation of signal transduction
GO:0099513	332	25	3	1	59	2	2	false	0.6721215663354809	0.8767710209844585	3.3020731042150167E-17	polymeric cytoskeletal fiber
GO:0023051	332	61	3	1	195	3	2	false	0.6777917024485418	0.8767710209844585	3.9028461033031574E-52	regulation of signaling
GO:0044248	332	73	3	1	233	3	2	false	0.678101977939199	0.8767710209844585	2.175386576643938E-62	cellular catabolic process
GO:0048519	332	100	3	1	317	3	2	false	0.6806293175737792	0.8767710209844585	3.1130121432912196E-85	negative regulation of biological process
GO:0045860	332	8	3	1	26	3	4	false	0.6861538461538443	0.8767710209844585	6.400921732729458E-7	positive regulation of protein kinase activity
GO:0043170	332	204	3	3	231	3	1	false	0.6875468180953933	0.8767710209844585	8.056574582401013E-36	macromolecule metabolic process
GO:0032268	332	58	3	1	181	3	3	false	0.6886519131248474	0.8767710209844585	7.851737058026464E-49	regulation of cellular protein metabolic process
GO:0009653	332	45	3	1	102	2	2	false	0.6901572510192067	0.8767710209844585	5.042318268602827E-30	anatomical structure morphogenesis
GO:0051246	332	62	3	1	192	3	4	false	0.6919261504547382	0.8767710209844585	5.732777682877432E-52	regulation of protein metabolic process
GO:0048522	332	98	3	1	302	3	3	false	0.6932511935929693	0.8767710209844585	4.4931844792832655E-82	positive regulation of cellular process
GO:0042327	332	15	3	1	47	3	3	false	0.6941103916126963	0.8767710209844585	1.3304660821588183E-12	positive regulation of phosphorylation
GO:0010646	332	60	3	1	183	3	2	false	0.6988039584724499	0.8788451530133867	8.345387973762174E-50	regulation of cell communication
GO:0005515	332	257	3	3	289	3	1	false	0.7023297123727771	0.8794389441885209	2.789102920783782E-43	protein binding
GO:0009056	332	83	3	1	241	3	1	false	0.7200663205958726	0.8977450230805685	7.458612962715257E-67	catabolic process
GO:0070013	332	141	3	1	296	2	2	false	0.7266376546036535	0.9020329505424663	2.358028283743369E-88	intracellular organelle lumen
GO:0099081	332	30	3	1	41	1	1	false	0.7317073170731768	0.90376569037657	3.16509586166351E-10	supramolecular polymer
GO:0048518	332	113	3	1	317	3	2	false	0.7348933168283729	0.90376569037657	4.538687372031908E-89	positive regulation of biological process
GO:0048731	332	80	3	2	93	2	2	false	0.7386629266012024	0.90376569037657	3.852654648545616E-16	system development
GO:0048583	332	78	3	1	215	3	2	false	0.7433380985762664	0.90376569037657	1.2236745923948775E-60	regulation of response to stimulus
GO:0006807	332	219	3	3	241	3	1	false	0.7494353200577138	0.90376569037657	1.1902212656387908E-31	nitrogen compound metabolic process
GO:0032990	332	12	3	1	16	1	1	false	0.7500000000000008	0.90376569037657	5.494505494505489E-4	cell part morphogenesis
GO:0045296	332	15	3	1	20	1	1	false	0.7500000000000008	0.90376569037657	6.449948400412804E-5	cadherin binding
GO:0005488	332	289	3	3	317	3	1	false	0.757033901689096	0.9084406820269152	9.727631283239548E-41	binding
GO:0001934	332	15	3	1	40	3	4	false	0.7672064777327975	0.9154481881754623	2.485994833873629E-11	positive regulation of protein phosphorylation
GO:0007409	332	10	3	1	13	1	3	false	0.7692307692307704	0.9154481881754623	0.0034965034965034974	axonogenesis
GO:0005829	332	126	3	1	320	3	2	false	0.778541432542714	0.9199832425638736	1.490023087055551E-92	cytosol
GO:0048667	332	12	3	1	23	2	2	false	0.7826086956521736	0.9199832425638736	7.396023010506786E-7	cell morphogenesis involved in neuron differentiation
GO:0016055	332	16	3	2	18	2	2	false	0.7843137254902024	0.9199832425638736	0.006535947712418325	Wnt signaling pathway
GO:0061564	332	10	3	1	19	2	1	false	0.7894736842105301	0.9199832425638736	1.0825088224469062E-5	axon development
GO:0032555	332	50	3	3	54	3	2	false	0.7901951298177727	0.9199832425638736	3.162045337406044E-6	purine ribonucleotide binding
GO:0070062	332	61	3	1	77	1	2	false	0.7922077922077801	0.9199832425638736	7.314897360217393E-17	extracellular exosome
GO:0045859	332	12	3	1	30	3	3	false	0.7990147783251227	0.9204462588542851	1.1561599188838122E-8	regulation of protein kinase activity
GO:0065008	332	88	3	1	213	3	1	false	0.7999037774892004	0.9204462588542851	3.463367658727237E-62	regulation of biological quality
GO:0044238	332	224	3	3	241	3	1	false	0.8021944825431443	0.9204462588542851	2.03072183529897E-26	primary metabolic process
GO:0015631	332	12	3	1	29	3	1	false	0.8139025725232634	0.9301743685980153	1.9269331981396968E-8	tubulin binding
GO:0031974	332	141	3	1	320	3	1	false	0.8262685204352731	0.9338521400778208	1.0011315472221832E-94	membrane-enclosed lumen
GO:0048856	332	93	3	2	102	2	1	false	0.8305183459522503	0.9338521400778208	4.366020704126291E-13	anatomical structure development
GO:0000166	332	64	3	3	68	3	2	false	0.8313512650650632	0.9338521400778208	1.2279204553129064E-6	nucleotide binding
GO:0043226	332	301	3	3	320	3	1	false	0.831746835630251	0.9338521400778208	5.295747701953036E-31	organelle
GO:0008017	332	10	3	1	12	1	1	false	0.8333333333333331	0.9338521400778208	0.015151515151515157	microtubule binding
GO:0031323	332	125	3	1	270	3	3	false	0.8466034141558842	0.9396855917003246	2.2743000902764235E-80	regulation of cellular metabolic process
GO:0009966	332	54	3	1	116	3	4	false	0.850785133748944	0.9396855917003246	2.1409997905115193E-34	regulation of signal transduction
GO:0043233	332	141	3	1	301	3	2	false	0.8511272347469614	0.9396855917003246	9.71439598844852E-90	organelle lumen
GO:1902531	332	34	3	1	73	3	2	false	0.853061290115136	0.9396855917003246	1.347196481424663E-21	regulation of intracellular signal transduction
GO:0009987	332	301	3	3	317	3	1	false	0.8556615953893337	0.9396855917003246	2.956787001756026E-27	cellular process
GO:0019222	332	135	3	1	278	3	2	false	0.8652868946406984	0.9396855917003246	4.8300570633987896E-83	regulation of metabolic process
GO:0001932	332	23	3	1	48	3	3	false	0.8670212765957315	0.9396855917003246	3.2302141793331265E-14	regulation of protein phosphorylation
GO:0032147	332	7	3	1	8	1	1	false	0.8749999999999999	0.9396855917003246	0.12499999999999997	activation of protein kinase activity
GO:0005622	332	309	3	3	323	3	1	false	0.8751533205940656	0.9396855917003246	8.623222322410371E-25	intracellular
GO:0048812	332	12	3	1	19	2	2	false	0.8771929824561444	0.9396855917003246	1.9845995078193256E-5	neuron projection morphogenesis
GO:0071704	332	231	3	3	241	3	1	false	0.880134637754299	0.9396855917003246	6.633945754754382E-18	organic substance metabolic process
GO:0003674	332	317	3	3	330	3	1	false	0.8860805774401673	0.9396855917003246	1.4373803489818437E-23	molecular_function
GO:0008150	332	317	3	3	330	3	1	false	0.8860805774401673	0.9396855917003246	1.4373803489818437E-23	biological_process
GO:0051171	332	116	3	1	225	3	2	false	0.8879276105060809	0.9396855917003246	3.8902054744834965E-67	regulation of nitrogen compound metabolic process
GO:0030010	332	8	3	1	9	1	1	false	0.8888888888888886	0.9396855917003246	0.11111111111111104	establishment of cell polarity
GO:0080090	332	119	3	1	229	3	2	false	0.890743633799266	0.9396855917003246	2.6246743713476083E-68	regulation of primary metabolic process
GO:0060255	332	119	3	1	213	3	2	false	0.9155886764744511	0.9623705796519777	6.011846432892902E-63	regulation of macromolecule metabolic process
GO:0019901	332	23	3	1	25	1	1	false	0.9200000000000014	0.9626955475330911	0.003333333333333328	protein kinase binding
GO:0019220	332	35	3	1	62	3	2	false	0.9226599682707932	0.9626955475330911	3.575354141131915E-18	regulation of phosphate metabolic process
GO:0048699	332	26	3	2	27	2	1	false	0.9259259259259245	0.9626955475330911	0.037037037037037035	generation of neurons
GO:0005575	332	323	3	3	330	3	1	false	0.9375182808887049	0.9712419600573633	1.2608201210965122E-14	cellular_component
GO:0042325	332	30	3	1	50	3	2	false	0.9418367346938767	0.972218564845292	2.1218262567674248E-14	regulation of phosphorylation
GO:0046872	332	71	3	2	73	2	1	false	0.9455859969558563	0.9726027397260237	3.805175038051768E-4	metal ion binding
GO:0006796	332	62	3	3	63	3	1	false	0.9523809523809387	0.9760846684692316	0.015873015873015803	phosphate-containing compound metabolic process
GO:0003676	332	95	3	1	148	3	2	false	0.9557495712094559	0.9760846684692316	1.7274591868160112E-41	nucleic acid binding
GO:0030154	332	59	3	2	60	2	1	false	0.966666666666665	0.9837455830388676	0.016666666666666833	cell differentiation
GO:0110165	332	320	3	3	323	3	1	false	0.9723091101323137	0.9860036046412196	1.797164469842868E-7	cellular anatomical entity
GO:0051234	332	142	3	1	160	2	1	false	0.9879716981131984	0.9983714001986005	3.660178160186764E-24	establishment of localization
GO:0043229	332	296	3	2	311	3	2	false	0.9936486868885805	0.9984110934566108	7.482623334090945E-26	intracellular organelle
GO:0043227	332	288	3	2	301	3	1	false	0.9949443882709977	0.9984110934566108	4.8646131053025507E-23	membrane-bounded organelle
GO:0043231	332	275	3	1	301	3	2	false	0.9994222158023941	0.9994222158023942	4.4222740532663693E-38	intracellular membrane-bounded organelle
GO:0000000	332	330	3	3	0	0	0	true	1.0	1.0	1.0	Gene Ontology
GO:0016477	332	26	3	2	26	2	1	true	1.0	1.0	1.0	cell migration
GO:0000902	332	16	3	1	16	1	1	true	1.0	1.0	1.0	cell morphogenesis
GO:0099512	332	30	3	1	30	1	1	true	1.0	1.0	1.0	supramolecular fiber
GO:0035088	332	4	3	1	4	1	1	true	1.0	1.0	1.0	establishment or maintenance of apical/basal cell polarity
GO:1902936	332	2	3	1	2	1	1	true	1.0	1.0	1.0	phosphatidylinositol bisphosphate binding
GO:0120036	332	35	3	2	35	2	1	true	1.0	1.0	1.0	plasma membrane bounded cell projection organization
GO:0120039	332	12	3	1	12	1	1	true	1.0	1.0	1.0	plasma membrane bounded cell projection morphogenesis
GO:0045197	332	4	3	1	4	1	1	true	1.0	1.0	1.0	establishment or maintenance of epithelial cell apical/basal polarity
