## Supplementary File S3 for "Computational identification of human biological processes and protein sequence motifs putatively targeted by SARS-CoV-2 proteins using protein-protein interaction networks": table-mcl2_cluster26-Parent-Child-Union-Benjamini-Hochberg.txt

ID	Pop.total	Pop.term	Study.total	Study.term	Pop.family	Study.family	nparents	is.trivial	p	p.adjusted	p.min	name
GO:0043230	332	61	3	3	308	3	2	false	0.007463157012877187	0.31409526550221856	4.699990618188255E-66	extracellular organelle
GO:0006556	332	1	3	1	131	1	4	false	0.007633587786259341	0.31409526550221856	0.007633587786259341	S-adenosylmethionine biosynthetic process
GO:0008340	332	1	3	1	121	1	2	false	0.00826446280991744	0.31409526550221856	0.00826446280991744	determination of adult lifespan
GO:0097242	332	1	3	1	121	1	1	false	0.00826446280991744	0.31409526550221856	0.00826446280991744	amyloid-beta clearance
GO:0046500	332	1	3	1	231	2	4	false	0.008658008658008169	0.31409526550221856	0.004329004329004323	S-adenosylmethionine metabolic process
GO:0048269	332	1	3	1	309	3	2	false	0.009708737864077497	0.31409526550221856	0.0032362459546923226	methionine adenosyltransferase complex
GO:0042562	332	1	3	1	289	3	1	false	0.010380622837371931	0.31409526550221856	0.0034602076124571218	hormone binding
GO:0010259	332	1	3	1	90	1	2	false	0.01111111111111127	0.31409526550221856	0.01111111111111127	multicellular organism aging
GO:0043559	332	1	3	1	257	3	2	false	0.011673151750973571	0.31409526550221856	0.0038910505836576453	insulin binding
GO:0017144	332	16	3	2	233	3	1	false	0.012781358052928734	0.31409526550221856	4.695991578196025E-25	drug metabolic process
GO:0006730	332	1	3	1	233	3	2	false	0.012875536480688489	0.31409526550221856	0.004291845493562596	one-carbon metabolic process
GO:1901142	332	2	3	1	151	1	1	false	0.013245033112582254	0.31409526550221856	8.830022075054556E-5	insulin metabolic process
GO:0005615	332	77	3	3	320	3	2	false	0.013520657124267687	0.31409526550221856	3.955364899049155E-76	extracellular space
GO:0031597	332	1	3	1	126	2	2	false	0.015873015873016254	0.33444075304540677	0.007936507936508113	cytosolic proteasome complex
GO:0000502	332	2	3	1	309	3	2	false	0.019354431975788542	0.33444075304540677	2.101458412137621E-5	proteasome complex
GO:0005576	332	87	3	3	320	3	1	false	0.01959155231560741	0.33444075304540677	9.649887824327865E-81	extracellular region
GO:0051099	332	2	3	1	289	3	3	false	0.02068915801614859	0.33444075304540677	2.4029219530949436E-5	positive regulation of binding
GO:0043171	332	1	3	1	93	2	3	false	0.02150537634408575	0.33444075304540677	0.010752688172042854	peptide catabolic process
GO:0009897	332	4	3	1	181	1	3	false	0.022099447513812986	0.33444075304540677	2.3119962665884462E-8	external side of plasma membrane
GO:0032092	332	2	3	1	257	3	3	false	0.023255107003891037	0.33444075304540677	3.039883268482323E-5	positive regulation of protein binding
GO:0042447	332	1	3	1	86	2	2	false	0.02325581395348855	0.33444075304540677	0.011627906976744252	hormone catabolic process
GO:0016765	332	2	3	1	77	1	1	false	0.02597402597402588	0.3389450056116786	3.417634996582316E-4	transferase activity, transferring alkyl or aryl (other than methyl) groups
GO:0150094	332	1	3	1	73	2	2	false	0.027397260273972806	0.3389450056116786	0.013698630136986377	amyloid-beta clearance by cellular catabolic process
GO:1901143	332	1	3	1	36	1	2	false	0.027777777777777804	0.3389450056116786	0.027777777777777804	insulin catabolic process
GO:0031907	332	4	3	1	142	1	2	false	0.028169014084507206	0.3389450056116786	6.159719683476782E-8	microbody lumen
GO:0007568	332	3	3	1	102	1	1	false	0.029411764705882283	0.3389450056116786	5.824111822947017E-6	aging
GO:0042165	332	3	3	1	289	3	1	false	0.03092585671284257	0.3389450056116786	2.511765107764736E-7	neurotransmitter binding
GO:0031982	332	94	3	3	288	3	1	false	0.03402187243650293	0.3389450056116786	2.0082683884375954E-78	vesicle
GO:0140030	332	3	3	1	257	3	1	false	0.034746223392078994	0.3389450056116786	3.5763332570380576E-7	modification-dependent protein binding
GO:0050435	332	1	3	1	28	1	1	false	0.03571428571428577	0.3389450056116786	0.03571428571428577	amyloid-beta metabolic process
GO:0010992	332	1	3	1	28	1	1	false	0.03571428571428577	0.3389450056116786	0.03571428571428577	ubiquitin recycling
GO:0051188	332	5	3	1	137	1	2	false	0.036496350364964444	0.3389450056116786	2.676896394114298E-9	cofactor biosynthetic process
GO:0044272	332	5	3	1	135	1	2	false	0.03703703703703773	0.3389450056116786	2.884335739945468E-9	sulfur compound biosynthetic process
GO:0042887	332	2	3	1	101	2	2	false	0.0394059405940597	0.3447075825388293	1.980198019801995E-4	amide transmembrane transporter activity
GO:0098799	332	2	3	1	50	1	3	false	0.0399999999999997	0.3447075825388293	8.163265306122488E-4	outer mitochondrial membrane protein complex
GO:0140272	332	4	3	1	289	3	1	false	0.04109097010396641	0.3447075825388293	3.5129581926776046E-9	exogenous protein binding
GO:0022884	332	1	3	1	20	1	1	false	0.05000000000000003	0.4081081081081083	0.05000000000000003	macromolecule transmembrane transporter activity
GO:0007031	332	4	3	1	147	2	1	false	0.05386264094678754	0.42806625173499574	5.355629891698372E-8	peroxisome organization
GO:0098552	332	7	3	1	320	3	3	false	0.06439714319512324	0.4853643604222208	1.567026021898077E-14	side of membrane
GO:0097478	332	7	3	1	320	3	2	false	0.06439714319512324	0.4853643604222208	1.567026021898077E-14	leaflet of membrane bilayer
GO:0043457	332	1	3	1	15	1	2	false	0.06666666666666664	0.4853643604222208	0.06666666666666664	regulation of cellular respiration
GO:0042579	332	7	3	1	305	3	2	false	0.06750100376732872	0.4853643604222208	2.2001313195515677E-14	microbody
GO:0048270	332	1	3	1	14	1	2	false	0.07142857142857141	0.5007369196757514	0.07142857142857141	methionine adenosyltransferase regulator activity
GO:0071806	332	4	3	1	108	2	2	false	0.07303565247490691	0.5007369196757514	1.8659867011128267E-7	protein transmembrane transport
GO:0019867	332	9	3	1	234	2	1	false	0.07560250907890487	0.5007369196757514	2.015852854465869E-16	outer membrane
GO:0031968	332	9	3	1	118	1	4	false	0.07627118644067737	0.5007369196757514	1.1184648828013641E-13	organelle outer membrane
GO:0043393	332	7	3	1	257	3	2	false	0.07980945296406125	0.5078282246660727	7.390754343919458E-14	regulation of protein binding
GO:0031626	332	1	3	1	12	1	2	false	0.08333333333333322	0.5078282246660727	0.08333333333333322	beta-endorphin binding
GO:0043467	332	11	3	1	131	1	2	false	0.08396946564885262	0.5078282246660727	3.1519920501146306E-16	regulation of generation of precursor metabolites and energy
GO:0042445	332	7	3	1	241	3	2	false	0.08497369746002771	0.5078282246660727	1.1654648580866325E-13	hormone metabolic process
GO:0032991	332	143	3	3	323	3	1	false	0.08575907105287983	0.5078282246660727	1.0960354658490998E-95	protein-containing complex
GO:0016323	332	5	3	1	57	1	1	false	0.08771929824561349	0.5094466936572168	2.3882844141036394E-7	basolateral plasma membrane
GO:0043574	332	4	3	1	87	2	1	false	0.09035017375033624	0.5148255183509726	4.492574896839481E-7	peroxisomal transport
GO:1905368	332	2	3	1	40	2	1	false	0.09871794871794905	0.5285645901912427	0.0012820512820512864	peptidase complex
GO:0017046	332	1	3	1	10	1	2	false	0.0999999999999999	0.5285645901912427	0.0999999999999999	peptide hormone binding
GO:0010817	332	9	3	1	88	1	1	false	0.10227272727272439	0.5285645901912427	1.7502395545527013E-12	regulation of hormone levels
GO:0140318	332	3	3	1	29	1	1	false	0.1034482758620689	0.5285645901912427	2.7367268746579103E-4	protein transporter activity
GO:0005739	332	62	3	2	305	3	2	false	0.106214174048977	0.5285645901912427	2.3211928702357086E-66	mitochondrion
GO:0072594	332	32	3	2	97	2	2	false	0.10652920962199139	0.5285645901912427	2.256106603235784E-26	establishment of protein localization to organelle
GO:0032259	332	9	3	1	241	3	1	false	0.10833521415302654	0.5285645901912427	1.5390754151032158E-16	methylation
GO:0009986	332	12	3	1	320	3	1	false	0.10866135328561637	0.5285645901912427	5.119212317961153E-22	cell surface
GO:0033218	332	11	3	1	289	3	1	false	0.11026347411274268	0.5285645901912427	4.1205022842827564E-20	amide binding
GO:0051098	332	11	3	1	289	3	2	false	0.11026347411274268	0.5285645901912427	4.1205022842827564E-20	regulation of binding
GO:0019882	332	7	3	1	60	1	1	false	0.11666666666666786	0.550520833333339	2.589285557079134E-9	antigen processing and presentation
GO:0065009	332	73	3	2	318	3	2	false	0.13298937148858167	0.5796599114838092	7.431659902502291E-74	regulation of molecular function
GO:0051701	332	6	3	1	45	1	1	false	0.13333333333333364	0.5796599114838092	1.2277380399899078E-7	interaction with host
GO:0045861	332	8	3	1	60	1	3	false	0.13333333333333472	0.5796599114838092	3.9083555578552816E-10	negative regulation of proteolysis
GO:0006790	332	11	3	1	233	3	1	false	0.13560540391974915	0.5796599114838092	4.616703366249524E-19	sulfur compound metabolic process
GO:0051248	332	23	3	1	169	1	4	false	0.13609467455620733	0.5796599114838092	7.115381467800805E-29	negative regulation of protein metabolic process
GO:0015980	332	6	3	1	44	1	2	false	0.13636363636363663	0.5796599114838092	1.4166208153729618E-7	energy derivation by oxidation of organic compounds
GO:0045732	332	9	3	1	66	1	4	false	0.13636363636363721	0.5796599114838092	2.7016708513639472E-11	positive regulation of protein catabolic process
GO:0032269	332	21	3	1	150	1	4	false	0.1400000000000032	0.5796599114838092	4.448363868085514E-26	negative regulation of cellular protein metabolic process
GO:0019883	332	1	3	1	7	1	1	false	0.14285714285714285	0.5796599114838092	0.14285714285714285	antigen processing and presentation of endogenous antigen
GO:0008320	332	1	3	1	7	1	4	false	0.14285714285714285	0.5796599114838092	0.14285714285714285	protein transmembrane transporter activity
GO:0072662	332	4	3	1	54	2	2	false	0.14395527603074734	0.5796599114838092	3.1620453374060553E-6	protein localization to peroxisome
GO:0008286	332	3	3	1	19	1	2	false	0.157894736842105	0.6226365222294784	0.0010319917440660491	insulin receptor signaling pathway
GO:0006605	332	27	3	2	67	2	1	false	0.15875169606513193	0.6226365222294784	2.4360088788676776E-19	protein targeting
GO:0006518	332	28	3	1	170	1	2	false	0.1647058823529327	0.6305624429074733	1.1323384985599744E-32	peptide metabolic process
GO:0042176	332	16	3	1	97	1	3	false	0.1649484536082463	0.6305624429074733	1.2609270186936591E-18	regulation of protein catabolic process
GO:0051186	332	14	3	1	233	3	1	false	0.17033177714693776	0.6407504527827472	9.341501246926659E-23	cofactor metabolic process
GO:0051172	332	38	3	1	219	1	3	false	0.17351598173516547	0.6407504527827472	1.8319921489444876E-43	negative regulation of nitrogen compound metabolic process
GO:0042737	332	5	3	1	82	3	2	false	0.17400632339656524	0.6407504527827472	3.664972276683524E-8	drug catabolic process
GO:0008233	332	23	3	1	130	1	3	false	0.1769230769230749	0.6407504527827472	4.9031590200928186E-26	peptidase activity
GO:0061919	332	19	3	1	301	3	1	false	0.17822198024420785	0.6407504527827472	1.754981557956695E-30	process utilizing autophagic mechanism
GO:0046907	332	87	3	2	313	3	3	false	0.1879675674992087	0.6565217391304364	9.117939046064518E-80	intracellular transport
GO:1902494	332	40	3	2	143	3	1	false	0.18906475604107886	0.6565217391304364	2.0963027783117526E-36	catalytic complex
GO:0006839	332	14	3	1	140	2	1	false	0.19064748201437565	0.6565217391304364	1.5361894079185723E-19	mitochondrial transport
GO:0001540	332	2	3	1	10	1	1	false	0.1999999999999998	0.6565217391304364	0.022222222222222185	amyloid-beta binding
GO:0002483	332	1	3	1	5	1	2	false	0.19999999999999998	0.6565217391304364	0.19999999999999998	antigen processing and presentation of endogenous peptide antigen
GO:0009060	332	1	3	1	5	1	1	false	0.19999999999999998	0.6565217391304364	0.19999999999999998	aerobic respiration
GO:0010815	332	1	3	1	5	1	2	false	0.19999999999999998	0.6565217391304364	0.19999999999999998	bradykinin catabolic process
GO:0005741	332	7	3	1	35	1	2	false	0.2000000000000005	0.6565217391304364	1.487094989679547E-7	mitochondrial outer membrane
GO:0098772	332	23	3	1	317	3	2	false	0.20284843402680572	0.6587121190977993	1.7508522392903128E-35	molecular function regulator
GO:0030162	332	18	3	1	87	1	2	false	0.20689655172414065	0.6647101980924519	5.1978939450377305E-19	regulation of proteolysis
GO:0030163	332	35	3	1	164	1	3	false	0.2134146341463475	0.6784338896020731	1.5637015565823646E-36	protein catabolic process
GO:0046983	332	20	3	1	257	3	1	false	0.21654340238039718	0.681209453321666	3.288357739507666E-30	protein dimerization activity
GO:0046718	332	4	3	1	18	1	2	false	0.2222222222222228	0.6918671248568173	3.26797385620917E-4	viral entry into host cell
GO:0009057	332	49	3	1	213	1	2	false	0.2300469483568075	0.6958092035618813	1.9831379126623537E-49	macromolecule catabolic process
GO:0044248	332	73	3	2	233	3	2	false	0.23192687141185506	0.6958092035618813	2.175386576643938E-62	cellular catabolic process
GO:0044257	332	33	3	1	142	1	3	false	0.23239436619718606	0.6958092035618813	4.651501881202978E-33	cellular protein catabolic process
GO:0009719	332	37	3	1	159	1	1	false	0.23270440251572852	0.6958092035618813	4.612534880563942E-37	response to endogenous stimulus
GO:0006091	332	20	3	1	233	3	1	false	0.23696926131439303	0.6975414970247442	2.532016982478692E-29	generation of precursor metabolites and energy
GO:0072663	332	4	3	1	32	2	2	false	0.23790322580645248	0.6975414970247442	2.780867630700786E-5	establishment of protein localization to peroxisome
GO:1901565	332	44	3	1	179	1	2	false	0.2458100558659127	0.7137945853029388	6.4080961353583355E-43	organonitrogen compound catabolic process
GO:0051247	332	41	3	1	165	1	4	false	0.24848484848485874	0.7146134309365159	9.289284022635263E-40	positive regulation of protein metabolic process
GO:0005215	332	29	3	1	317	3	1	false	0.25082458171943933	0.7146134309365159	9.761290907057908E-42	transporter activity
GO:0019725	332	28	3	1	301	3	3	false	0.25468149646104765	0.7188206722545457	4.436946495380853E-40	cellular homeostasis
GO:0031966	332	33	3	1	126	1	2	false	0.26190476190476947	0.7257870704157692	4.234354772294679E-31	mitochondrial membrane
GO:0043603	332	36	3	1	135	1	1	false	0.2666666666666713	0.7257870704157692	1.290357983014499E-33	cellular amide metabolic process
GO:1903561	332	61	3	3	94	3	2	false	0.2684939273671283	0.7257870704157692	4.0533542331974894E-26	extracellular vesicle
GO:0009896	332	17	3	1	117	2	3	false	0.27055702917771707	0.7257870704157692	8.361583622252208E-21	positive regulation of catabolic process
GO:0098798	332	18	3	1	181	3	2	false	0.271005277940665	0.7257870704157692	3.5291958206924503E-25	mitochondrial protein complex
GO:0009056	332	83	3	2	241	3	1	false	0.27324910154691284	0.7257870704157692	7.458612962715257E-67	catabolic process
GO:1901699	332	20	3	1	73	1	2	false	0.2739726027397274	0.7257870704157692	2.326645075738399E-18	cellular response to nitrogen compound
GO:0051173	332	61	3	1	220	1	3	false	0.2772727272727198	0.7267446684922598	6.548945862343258E-56	positive regulation of nitrogen compound metabolic process
GO:0006625	332	4	3	1	27	2	3	false	0.27920227920227914	0.7267446684922598	5.6980056980056985E-5	protein targeting to peroxisome
GO:0010605	332	58	3	1	206	1	3	false	0.2815533980582596	0.7267446684922598	1.0730108591239852E-52	negative regulation of macromolecule metabolic process
GO:0030234	332	14	3	1	49	1	2	false	0.28571428571428875	0.7312348668280949	1.4809354604982287E-12	enzyme regulator activity
GO:0046914	332	21	3	1	71	1	1	false	0.29577464788732616	0.7491368905285595	1.8270708961531386E-18	transition metal ion binding
GO:0044877	332	32	3	1	289	3	1	false	0.2976702876272422	0.7491368905285595	2.7891029207836234E-43	protein-containing complex binding
GO:0010604	332	63	3	1	208	1	3	false	0.30288461538462536	0.753385602280827	6.617651107834245E-55	positive regulation of macromolecule metabolic process
GO:0008237	332	7	3	1	23	1	1	false	0.3043478260869566	0.753385602280827	4.079018751249198E-6	metallopeptidase activity
GO:0006508	332	48	3	1	151	1	1	false	0.31788079470197567	0.7735655737705003	1.4249540330280513E-40	proteolysis
GO:0032268	332	58	3	1	181	1	3	false	0.3204419889502846	0.7735655737705003	7.851737058026464E-49	regulation of cellular protein metabolic process
GO:0051246	332	62	3	1	192	1	4	false	0.32291666666667906	0.7735655737705003	5.732777682877432E-52	regulation of protein metabolic process
GO:0007005	332	26	3	1	147	2	1	false	0.3234554095610716	0.7735655737705003	1.889922851802546E-29	mitochondrion organization
GO:0032870	332	18	3	1	55	1	3	false	0.3272727272727225	0.7735655737705003	6.940602659571837E-15	cellular response to hormone stimulus
GO:0071417	332	20	3	1	61	1	4	false	0.32786885245902	0.7735655737705003	1.6034257630742549E-16	cellular response to organonitrogen compound
GO:0140035	332	1	3	1	3	1	1	false	0.33333333333333337	0.7803617571059432	0.33333333333333337	ubiquitination-like modification-dependent protein binding
GO:0008144	332	37	3	1	289	3	1	false	0.33802430584858967	0.7852564643559545	1.3532005315445187E-47	drug binding
GO:0005829	332	126	3	2	320	3	2	false	0.3425448778612321	0.7878639558549098	1.490023087055551E-92	cytosol
GO:1901652	332	16	3	1	46	1	2	false	0.34782608695651873	0.7878639558549098	1.0085791267978135E-12	response to peptide
GO:0009725	332	23	3	1	66	1	2	false	0.34848484848485045	0.7878639558549098	2.8692402186112197E-18	response to hormone
GO:0098796	332	37	3	1	278	3	2	false	0.34958202014754275	0.7878639558549098	6.284819496263092E-47	membrane protein complex
GO:0004222	332	6	3	1	17	1	2	false	0.35294117647058865	0.7887523263907537	8.080155138978646E-5	metalloendopeptidase activity
GO:0044093	332	43	3	1	317	3	2	false	0.3551997231428559	0.7887523263907537	3.404403666581935E-54	positive regulation of molecular function
GO:0045184	332	91	3	2	151	2	2	false	0.3615894039734788	0.7970802919707343	1.304012256873343E-43	establishment of protein localization
GO:0006886	332	67	3	2	109	2	3	false	0.3756371049948999	0.8220464181772447	3.5489693428246305E-31	intracellular protein transport
GO:0070585	332	12	3	1	54	2	1	false	0.39832285115303934	0.8236814043146607	2.915393342640733E-12	protein localization to mitochondrion
GO:0050790	332	43	3	1	192	2	2	false	0.39866928446773103	0.8236814043146607	6.482229349189333E-44	regulation of catalytic activity
GO:0002474	332	2	3	1	5	1	1	false	0.39999999999999997	0.8236814043146607	0.10000000000000002	antigen processing and presentation of peptide antigen via MHC class I
GO:1901653	332	13	3	1	32	1	3	false	0.40625000000000183	0.8236814043146607	2.878744959317566E-9	cellular response to peptide
GO:0042802	332	41	3	1	257	3	1	false	0.407630464637195	0.8236814043146607	1.520502992779233E-48	identical protein binding
GO:0005623	332	52	3	1	323	3	1	false	0.4104482829082169	0.8236814043146607	2.0612442124599763E-61	cell
GO:0044265	332	47	3	1	200	2	3	false	0.41567839195976664	0.8236814043146607	6.579369658175999E-47	cellular macromolecule catabolic process
GO:0019058	332	18	3	1	43	1	1	false	0.4186046511627867	0.8236814043146607	1.6437661327614276E-12	viral life cycle
GO:0042803	332	18	3	1	43	1	2	false	0.4186046511627867	0.8236814043146607	1.6437661327614276E-12	protein homodimerization activity
GO:0055114	332	40	3	1	241	3	1	false	0.42130071702634636	0.8236814043146607	1.3193013820658839E-46	oxidation-reduction process
GO:0007167	332	23	3	1	54	1	1	false	0.42592592592592815	0.8236814043146607	9.208696835961638E-16	enzyme linked receptor protein signaling pathway
GO:1901701	332	29	3	1	68	1	2	false	0.4264705882352916	0.8236814043146607	7.27220297661988E-20	cellular response to oxygen-containing compound
GO:1901698	332	35	3	1	82	1	1	false	0.4268292682926716	0.8236814043146607	5.621776882740478E-24	response to nitrogen compound
GO:0032869	332	6	3	1	14	1	2	false	0.42857142857142866	0.8236814043146607	3.3300033300033327E-4	cellular response to insulin stimulus
GO:0098590	332	57	3	1	234	2	2	false	0.42863431275448494	0.8236814043146607	6.262029158356547E-56	plasma membrane region
GO:0033365	332	54	3	2	82	2	1	false	0.4308943089430849	0.8236814043146607	1.48058126695794E-22	protein localization to organelle
GO:1901265	332	64	3	1	148	1	2	false	0.43243243243242285	0.8236814043146607	1.645072286270353E-43	nucleoside phosphate binding
GO:0031975	332	55	3	1	320	3	1	false	0.4331896551724006	0.8236814043146607	2.891426569991788E-63	envelope
GO:0098805	332	58	3	1	234	2	1	false	0.43509042221488753	0.8236814043146607	2.051964356975559E-56	whole membrane
GO:0008152	332	241	3	3	317	3	1	false	0.4380959986917569	0.8236814043146607	2.8355804392380033E-75	metabolic process
GO:0055085	332	35	3	1	140	2	1	false	0.4388489208632793	0.8236814043146607	8.300566303458763E-34	transmembrane transport
GO:0070727	332	84	3	2	126	2	2	false	0.4426666666666579	0.8236814043146607	1.9629795921281835E-34	cellular macromolecule localization
GO:0051641	332	107	3	2	160	2	1	false	0.44583333333329994	0.8236814043146607	1.1120971490625808E-43	cellular localization
GO:0071705	332	94	3	2	140	2	1	false	0.4492291880780739	0.8236814043146607	4.444629003458063E-38	nitrogen compound transport
GO:1901700	332	37	3	1	82	1	1	false	0.4512195121951116	0.8236814043146607	3.46355541526847E-24	response to oxygen-containing compound
GO:0044237	332	233	3	3	303	3	2	false	0.45335647071550217	0.8236814043146607	1.3766529258402167E-70	cellular metabolic process
GO:0009108	332	5	3	1	11	1	2	false	0.45454545454545536	0.8236814043146607	0.002164502164502161	coenzyme biosynthetic process
GO:0031967	332	55	3	1	301	3	3	false	0.45533172590803067	0.8236814043146607	1.1684485053198144E-61	organelle envelope
GO:0006914	332	19	3	1	73	2	2	false	0.45547945205479584	0.8236814043146607	6.281941704493694E-18	autophagy
GO:0022857	332	20	3	1	43	1	2	false	0.4651162790697641	0.8240657548834026	1.0410518840822367E-12	transmembrane transporter activity
GO:0031324	332	45	3	1	239	3	4	false	0.4667423878612816	0.8240657548834026	9.380756565819572E-50	negative regulation of cellular metabolic process
GO:0002376	332	60	3	1	317	3	1	false	0.4683125975702618	0.8240657548834026	2.8140636816218703E-66	immune system process
GO:0044419	332	60	3	1	317	3	1	false	0.4683125975702618	0.8240657548834026	2.8140636816218703E-66	interspecies interaction between organisms
GO:0070887	332	64	3	1	136	1	2	false	0.470588235294119	0.8240657548834026	2.1234658401598604E-40	cellular response to chemical stimulus
GO:0016817	332	38	3	1	80	1	1	false	0.47500000000000014	0.8240657548834026	1.0267647787081223E-23	hydrolase activity, acting on acid anhydrides
GO:0016887	332	18	3	1	37	1	1	false	0.4864864864864845	0.8240657548834026	5.658466750501292E-11	ATPase activity
GO:0051603	332	26	3	1	53	1	2	false	0.4905660377358451	0.8240657548834026	1.0272533257341539E-15	proteolysis involved in cellular protein catabolic process
GO:0070062	332	61	3	3	77	3	2	false	0.4920027341079803	0.8240657548834026	7.314897360217393E-17	extracellular exosome
GO:0009894	332	45	3	1	156	2	2	false	0.49503722084362906	0.8240657548834026	2.822734884215333E-40	regulation of catabolic process
GO:0071702	332	99	3	2	140	2	1	false	0.4985611510791208	0.8240657548834026	2.3191166339177585E-36	organic substance transport
GO:0042592	332	44	3	1	88	1	1	false	0.49999999999998485	0.8240657548834026	3.809740727933852E-26	homeostatic process
GO:0019885	332	1	3	1	2	1	2	false	0.5	0.8240657548834026	0.5	antigen processing and presentation of endogenous peptide antigen via MHC class I
GO:0004478	332	1	3	1	2	1	1	false	0.5	0.8240657548834026	0.5	methionine adenosyltransferase activity
GO:0005742	332	1	3	1	2	1	1	false	0.5	0.8240657548834026	0.5	mitochondrial outer membrane translocase complex
GO:0097367	332	60	3	1	289	3	1	false	0.5038374747316287	0.8240657548834026	1.3495665134156008E-63	carbohydrate derivative binding
GO:0006626	332	12	3	1	41	2	4	false	0.5048780487804957	0.8240657548834026	1.266038344665403E-10	protein targeting to mitochondrion
GO:0051179	332	160	3	2	317	3	1	false	0.5071201343213085	0.8240657548834026	8.483385345403164E-95	localization
GO:0005634	332	140	3	2	275	3	1	false	0.5136848552906594	0.8240657548834026	3.585439627802201E-82	nucleus
GO:0010243	332	34	3	1	66	1	2	false	0.5151515151515205	0.8240657548834026	1.4271254846831102E-19	response to organonitrogen compound
GO:0051171	332	116	3	1	225	1	2	false	0.5155555555555646	0.8240657548834026	3.8902054744834965E-67	regulation of nitrogen compound metabolic process
GO:0042221	332	82	3	1	159	1	1	false	0.5157232704402751	0.8240657548834026	2.342105086452157E-47	response to chemical
GO:0080090	332	119	3	1	229	1	2	false	0.5196506550217971	0.8259710411399089	2.6246743713476083E-68	regulation of primary metabolic process
GO:0033036	332	116	3	2	160	2	1	false	0.524371069182365	0.8291102769270902	1.9131141213004037E-40	macromolecule localization
GO:0032868	332	8	3	1	15	1	1	false	0.5333333333333332	0.8364007336051592	1.5540015540015548E-4	response to insulin
GO:0044281	332	54	3	1	241	3	1	false	0.5345209986284627	0.8364007336051592	3.376360827531214E-55	small molecule metabolic process
GO:0098588	332	68	3	1	125	1	1	false	0.5439999999999913	0.8447552447552428	5.338578596020604E-37	bounding membrane of organelle
GO:0071375	332	12	3	1	22	1	3	false	0.5454545454545442	0.8447552447552428	1.5464411749241487E-6	cellular response to peptide hormone stimulus
GO:0034613	332	82	3	2	110	2	2	false	0.5539616346955833	0.8484153048708055	9.125355053770069E-27	cellular protein localization
GO:0036094	332	68	3	1	289	3	1	false	0.554254628680726	0.8484153048708055	6.018445741359042E-68	small molecule binding
GO:0060255	332	119	3	1	213	1	2	false	0.5586854460093862	0.8484153048708055	6.011846432892902E-63	regulation of macromolecule metabolic process
GO:0043168	332	71	3	1	127	1	1	false	0.5590551181102328	0.8484153048708055	2.0071600237836754E-37	anion binding
GO:0007166	332	54	3	1	96	1	1	false	0.5624999999999931	0.8486177810022245	3.2705861006024975E-28	cell surface receptor signaling pathway
GO:0019899	332	62	3	1	257	3	1	false	0.5648085231173746	0.8486177810022245	3.699868506446755E-61	enzyme binding
GO:0048523	332	74	3	1	302	3	3	false	0.5710818243821746	0.850105559465165	1.751432125515845E-72	negative regulation of cellular process
GO:0005782	332	4	3	1	7	1	2	false	0.5714285714285712	0.850105559465165	0.02857142857142855	peroxisomal matrix
GO:0043169	332	73	3	1	127	1	1	false	0.5748031496062971	0.8509340744171653	3.4252055470801852E-37	cation binding
GO:0003824	332	176	3	2	317	3	1	false	0.5827310359514426	0.8584623066211495	5.762522426740682E-94	catalytic activity
GO:0035639	332	46	3	1	78	1	2	false	0.589743589743583	0.8645755538959323	1.2785885050503119E-22	purine ribonucleoside triphosphate binding
GO:0031224	332	83	3	1	320	3	2	false	0.5950882031111185	0.8672381558986189	5.555848797752734E-79	intrinsic component of membrane
GO:0009893	332	68	3	1	261	3	3	false	0.5973031007513666	0.8672381558986189	1.6997230106186017E-64	positive regulation of metabolic process
GO:0072655	332	12	3	1	32	2	2	false	0.6169354838709709	0.8903301886792427	4.428838398950101E-9	establishment of protein localization to mitochondrion
GO:0005737	332	276	3	3	323	3	2	false	0.6229151768921921	0.8903301886792427	1.020639794972702E-57	cytoplasm
GO:0006996	332	147	3	2	186	2	1	false	0.6237140366173015	0.8903301886792427	4.594775237629756E-41	organelle organization
GO:0043434	332	15	3	1	24	1	2	false	0.6249999999999982	0.8903301886792427	7.648160158592226E-7	response to peptide hormone
GO:0009892	332	70	3	1	247	3	3	false	0.6337936774394368	0.8955787203450848	2.0037132184006642E-63	negative regulation of metabolic process
GO:0005524	332	33	3	1	52	1	3	false	0.6346153846153912	0.8955787203450848	1.3095796444483221E-14	ATP binding
GO:0140096	332	72	3	1	176	2	1	false	0.6522077922077956	0.9038732394366273	3.186684185153766E-51	catalytic activity, acting on a protein
GO:1901575	332	70	3	1	236	3	2	false	0.6538692705298643	0.9038732394366273	8.57810566799085E-62	organic substance catabolic process
GO:0005740	332	34	3	1	83	2	2	false	0.6544225683220612	0.9038732394366273	4.551607307471931E-24	mitochondrial envelope
GO:0065008	332	88	3	1	213	2	1	false	0.6567455044733324	0.9038732394366273	3.463367658727237E-62	regulation of biological quality
GO:0019538	332	151	3	1	229	1	3	false	0.6593886462882	0.9038732394366273	2.896184247071563E-63	protein metabolic process
GO:0044409	332	4	3	1	6	1	1	false	0.6666666666666662	0.9038732394366273	0.06666666666666664	entry into host
GO:0016043	332	186	3	2	302	3	2	false	0.6712767595870169	0.9038732394366273	9.351822633513702E-87	cellular component organization
GO:0071840	332	196	3	2	317	3	1	false	0.6746662407325092	0.9038732394366273	6.307892396524805E-91	cellular component organization or biogenesis
GO:0048519	332	100	3	1	317	3	2	false	0.6806293175737792	0.9038732394366273	3.1130121432912196E-85	negative regulation of biological process
GO:0016236	332	13	3	1	19	1	1	false	0.684210526315788	0.9038732394366273	3.6856848002358886E-5	macroautophagy
GO:0016740	332	77	3	1	176	2	1	false	0.6850000000000195	0.9038732394366273	6.846475780969501E-52	transferase activity
GO:0023052	332	101	3	1	317	3	1	false	0.685044580464459	0.9038732394366273	1.4489134860478456E-85	signaling
GO:0007165	332	96	3	1	301	3	5	false	0.6855720619117418	0.9038732394366273	2.9262891974796794E-81	signal transduction
GO:0071310	332	53	3	1	77	1	2	false	0.6883116883116922	0.9038732394366273	1.826896275686478E-20	cellular response to organic substance
GO:0032502	332	102	3	1	317	3	1	false	0.689418961291329	0.9038732394366273	6.842091461893019E-86	developmental process
GO:0004175	332	16	3	1	23	1	1	false	0.6956521739130437	0.9038732394366273	4.079018751249198E-6	endopeptidase activity
GO:0007169	332	16	3	1	23	1	1	false	0.6956521739130437	0.9038732394366273	4.079018751249198E-6	transmembrane receptor protein tyrosine kinase signaling pathway
GO:0005515	332	257	3	3	289	3	1	false	0.7023297123727771	0.9038732394366273	2.789102920783782E-43	protein binding
GO:1990234	332	18	3	1	40	2	1	false	0.7038461538461525	0.9038732394366273	8.81987732365593E-12	transferase complex
GO:0016787	332	80	3	1	176	2	1	false	0.7038961038961178	0.9038732394366273	3.5862928687109536E-52	hydrolase activity
GO:0032559	332	37	3	1	52	1	2	false	0.7115384615384651	0.9038732394366273	2.2314547888955056E-13	adenyl ribonucleotide binding
GO:0044267	332	136	3	1	191	1	2	false	0.7120418848167965	0.9038732394366273	2.5126095675146334E-49	cellular protein metabolic process
GO:0048002	332	5	3	1	7	1	1	false	0.7142857142857143	0.9038732394366273	0.047619047619047596	antigen processing and presentation of peptide antigen
GO:0007275	332	88	3	1	123	1	2	false	0.715447154471551	0.9038732394366273	1.5779446403838658E-31	multicellular organism development
GO:0007154	332	103	3	1	301	3	1	false	0.7168421871353707	0.9038732394366273	2.130092452564777E-83	cell communication
GO:0032553	332	51	3	1	71	1	2	false	0.7183098591549356	0.9038732394366273	4.437172176371943E-18	ribonucleotide binding
GO:0048518	332	113	3	1	317	3	2	false	0.7348933168283729	0.9182909714642086	4.538687372031908E-89	positive regulation of biological process
GO:0030554	332	39	3	1	53	1	1	false	0.7358490566037698	0.9182909714642086	4.159768549865546E-13	adenyl nucleotide binding
GO:0065007	332	213	3	2	317	3	1	false	0.7484456259044151	0.9282786885245977	1.5929685663942652E-86	biological regulation
GO:0044403	332	45	3	1	60	1	1	false	0.7500000000000061	0.9282786885245977	1.8799081160634936E-14	symbiotic process
GO:0005488	332	289	3	3	317	3	1	false	0.757033901689096	0.9331601563677836	9.727631283239548E-41	binding
GO:0043231	332	275	3	3	301	3	2	false	0.7618806875631923	0.9353169416426181	4.4222740532663693E-38	intracellular membrane-bounded organelle
GO:0032501	332	121	3	1	317	3	1	false	0.765017503227746	0.9353655302622643	6.307892396524805E-91	multicellular organismal process
GO:0006732	332	11	3	1	14	1	1	false	0.7857142857142843	0.9507301886792365	0.0027472527472527427	coenzyme metabolic process
GO:0031090	332	125	3	1	312	3	2	false	0.7860808805343438	0.9507301886792365	1.2842637636445822E-90	organelle membrane
GO:0051234	332	142	3	2	160	2	1	false	0.7870283018867852	0.9507301886792365	3.660178160186764E-24	establishment of localization
GO:0010033	332	66	3	1	82	1	1	false	0.8048780487804638	0.9684190068992035	2.395891735973152E-17	response to organic substance
GO:0051716	332	129	3	1	303	3	2	false	0.8120216941276261	0.9712518105711532	3.79168802137108E-89	cellular response to stimulus
GO:1901576	332	131	3	1	231	2	2	false	0.8136645962731845	0.9712518105711532	4.411369896105297E-68	organic substance biosynthetic process
GO:0016020	332	234	3	2	320	3	1	false	0.8230004583899627	0.9716859716859715	2.5954870699920162E-80	membrane
GO:0043167	332	127	3	1	289	3	1	false	0.825301713224732	0.9716859716859715	1.781196708628032E-85	ion binding
GO:0031974	332	141	3	1	320	3	1	false	0.8262685204352731	0.9716859716859715	1.0011315472221832E-94	membrane-enclosed lumen
GO:0017076	332	53	3	1	64	1	1	false	0.8281249999999986	0.9716859716859715	1.3448166657791911E-12	purine nucleotide binding
GO:0043226	332	301	3	3	320	3	1	false	0.831746835630251	0.9716859716859715	5.295747701953036E-31	organelle
GO:0045333	332	5	3	1	6	1	1	false	0.8333333333333331	0.9716859716859715	0.1666666666666666	cellular respiration
GO:0015833	332	91	3	2	99	2	2	false	0.8441558441558009	0.9730775795888383	5.841092059361547E-12	peptide transport
GO:0031323	332	125	3	1	270	3	3	false	0.8466034141558842	0.9730775795888383	2.2743000902764235E-80	regulation of cellular metabolic process
GO:0043233	332	141	3	1	301	3	2	false	0.8511272347469614	0.9730775795888383	9.71439598844852E-90	organelle lumen
GO:0009987	332	301	3	3	317	3	1	false	0.8556615953893337	0.9730775795888383	2.956787001756026E-27	cellular process
GO:0008270	332	18	3	1	21	1	1	false	0.8571428571428551	0.9730775795888383	7.518796992481195E-4	zinc ion binding
GO:0070013	332	141	3	1	296	3	2	false	0.8577400039263432	0.9730775795888383	2.358028283743369E-88	intracellular organelle lumen
GO:0043229	332	296	3	3	311	3	2	false	0.86174841871753	0.9730775795888383	7.482623334090945E-26	intracellular organelle
GO:0019222	332	135	3	1	278	3	2	false	0.8652868946406984	0.9730775795888383	4.8300570633987896E-83	regulation of metabolic process
GO:0008104	332	108	3	2	116	2	1	false	0.866266866566705	0.9730775795888383	1.5740597524929278E-12	protein localization
GO:0005622	332	309	3	3	323	3	1	false	0.8751533205940656	0.9730775795888383	8.623222322410371E-25	intracellular
GO:0043227	332	288	3	3	301	3	1	false	0.8755510616784781	0.9730775795888383	4.8646131053025507E-23	membrane-bounded organelle
GO:0050896	332	159	3	1	317	3	1	false	0.8773621751539349	0.9730775795888383	8.377343028585279E-95	response to stimulus
GO:1901363	332	146	3	1	289	3	1	false	0.8801408296460532	0.9730775795888383	2.1774838635715286E-86	heterocyclic compound binding
GO:0097159	332	148	3	1	289	3	1	false	0.8851344698568124	0.9730775795888383	2.332972468032242E-86	organic cyclic compound binding
GO:0003674	332	317	3	3	330	3	1	false	0.8860805774401673	0.9730775795888383	1.4373803489818437E-23	molecular_function
GO:0008150	332	317	3	3	330	3	1	false	0.8860805774401673	0.9730775795888383	1.4373803489818437E-23	biological_process
GO:0071495	332	33	3	1	37	1	1	false	0.8918918918918968	0.975910693302003	1.5141191611779804E-5	cellular response to endogenous stimulus
GO:0042277	332	10	3	1	11	1	1	false	0.9090909090909116	0.9814550946099322	0.09090909090909106	peptide binding
GO:0009058	332	133	3	1	241	3	1	false	0.9113890866160712	0.9814550946099322	2.0095681436308257E-71	biosynthetic process
GO:0048856	332	93	3	1	102	1	1	false	0.9117647058823641	0.9814550946099322	4.366020704126291E-13	anatomical structure development
GO:0015031	332	89	3	2	93	2	2	false	0.9153810191678465	0.9814550946099322	3.424968361854713E-7	protein transport
GO:0044249	332	131	3	1	233	3	2	false	0.9174977752749526	0.9814550946099322	8.407194884874783E-69	cellular biosynthetic process
GO:0071944	332	181	3	1	320	3	1	false	0.9190444416513833	0.9814550946099322	1.6523234958712685E-94	cell periphery
GO:0034641	332	135	3	1	237	3	2	false	0.9216221521269019	0.9814550946099322	8.681028562847372E-70	cellular nitrogen compound metabolic process
GO:0032555	332	50	3	1	54	1	2	false	0.9259259259259376	0.9814550946099322	3.162045337406044E-6	purine ribonucleotide binding
GO:1901564	332	170	3	1	231	2	2	false	0.9311123658949552	0.9814550946099322	2.0553796289262964E-57	organonitrogen compound metabolic process
GO:0050794	332	181	3	1	303	3	2	false	0.9356852804814377	0.9814550946099322	4.259610972159962E-88	regulation of cellular process
GO:0042886	332	91	3	2	94	2	1	false	0.9368565545641683	0.9814550946099322	7.460236937125096E-6	amide transport
GO:0005575	332	323	3	3	330	3	1	false	0.9375182808887049	0.9814550946099322	1.2608201210965122E-14	cellular_component
GO:0000166	332	64	3	1	68	1	2	false	0.9411764705882397	0.9814550946099322	1.2279204553129064E-6	nucleotide binding
GO:0050789	332	194	3	1	317	3	2	false	0.9424568789300674	0.9814550946099322	2.4766152093736326E-91	regulation of biological process
GO:0005886	332	181	3	1	234	2	2	false	0.9494515975203369	0.9853415204506589	6.856774497015748E-54	plasma membrane
GO:0016032	332	43	3	1	45	1	1	false	0.9555555555555637	0.988280060882809	0.0010101010101010136	viral process
GO:0006810	332	140	3	2	142	2	1	false	0.9719308760364048	0.9934210526315839	9.989012086704952E-5	transport
GO:0110165	332	320	3	3	323	3	1	false	0.9723091101323137	0.9934210526315839	1.797164469842868E-7	cellular anatomical entity
GO:0046872	332	71	3	1	73	1	1	false	0.9726027397260251	0.9934210526315839	3.805175038051768E-4	metal ion binding
GO:0017111	332	37	3	1	38	1	1	false	0.9736842105263206	0.9934210526315839	0.026315789473684306	nucleoside-triphosphatase activity
GO:0043170	332	204	3	1	231	2	1	false	0.9867871259174208	0.9993687645897866	8.056574582401013E-36	macromolecule metabolic process
GO:0016021	332	82	3	1	83	1	1	false	0.987951807228941	0.9993687645897866	0.012048192771084355	integral component of membrane
GO:0044260	332	185	3	1	238	3	2	false	0.9894412603057822	0.9993687645897866	2.4850019142082423E-54	cellular macromolecule metabolic process
GO:0071704	332	231	3	2	241	3	1	false	0.9954361186828099	0.9997048559871384	6.633945754754382E-18	organic substance metabolic process
GO:0006807	332	219	3	1	241	3	1	false	0.9993315856179046	0.9997048559871384	1.1902212656387908E-31	nitrogen compound metabolic process
GO:0044238	332	224	3	1	241	3	1	false	0.9997048559871385	0.9997048559871384	2.03072183529897E-26	primary metabolic process
GO:0000000	332	330	3	3	0	0	0	true	1.0	1.0	1.0	Gene Ontology
GO:0016462	332	38	3	1	38	1	1	true	1.0	1.0	1.0	pyrophosphatase activity
GO:0016818	332	38	3	1	38	1	1	true	1.0	1.0	1.0	hydrolase activity, acting on acid anhydrides, in phosphorus-containing anhydrides
GO:0001618	332	4	3	1	4	1	2	true	1.0	1.0	1.0	virus receptor activity
GO:1903715	332	1	3	1	1	1	2	true	1.0	1.0	1.0	regulation of aerobic respiration
GO:1904680	332	2	3	1	2	1	1	true	1.0	1.0	1.0	peptide transmembrane transporter activity
GO:0070011	332	23	3	1	23	1	1	true	1.0	1.0	1.0	peptidase activity, acting on L-amino acid peptides
GO:1905369	332	2	3	1	2	1	1	true	1.0	1.0	1.0	endopeptidase complex
GO:0005777	332	7	3	1	7	1	1	true	1.0	1.0	1.0	peroxisome
GO:0140036	332	1	3	1	1	1	1	true	1.0	1.0	1.0	ubiquitin-dependent protein binding
