## Supplementary File S3 for "Computational identification of human biological processes and protein sequence motifs putatively targeted by SARS-CoV-2 proteins using protein-protein interaction networks": table-mcl2_cluster28-Parent-Child-Union-Benjamini-Hochberg.txt

ID	Pop.total	Pop.term	Study.total	Study.term	Pop.family	Study.family	nparents	is.trivial	p	p.adjusted	p.min	name
GO:0017069	332	2	3	2	60	3	1	false	0.0016949152542372933	0.46440677966101834	5.649717514124324E-4	snRNA binding
GO:0140098	332	14	3	2	176	2	1	false	0.0059090909090909974	0.7986749863971703	5.4169255073717855E-21	catalytic activity, acting on RNA
GO:0045815	332	1	3	1	42	1	2	false	0.023809523809523944	0.7986749863971703	0.023809523809523944	positive regulation of gene expression, epigenetic
GO:0043331	332	1	3	1	41	1	2	false	0.02439024390243917	0.7986749863971703	0.02439024390243917	response to dsRNA
GO:0002371	332	1	3	1	27	1	2	false	0.037037037037037035	0.7986749863971703	0.037037037037037035	dendritic cell cytokine production
GO:0002372	332	1	3	1	24	1	3	false	0.04166666666666653	0.7986749863971703	0.04166666666666653	myeloid dendritic cell cytokine production
GO:0035561	332	1	3	1	22	1	2	false	0.04545454545454528	0.7986749863971703	0.04545454545454528	regulation of chromatin binding
GO:0003725	332	1	3	1	60	3	1	false	0.050000000000000384	0.7986749863971703	0.016666666666666833	double-stranded RNA binding
GO:0051100	332	5	3	1	289	3	3	false	0.05118474936602981	0.7986749863971703	6.163084548557688E-11	negative regulation of binding
GO:0005654	332	75	3	2	320	2	2	false	0.05436912225704386	0.7986749863971703	4.0405282581189467E-75	nucleoplasm
GO:0009451	332	3	3	1	162	3	2	false	0.0548668622038168	0.7986749863971703	1.4377731769035609E-6	RNA modification
GO:0035562	332	1	3	1	17	1	3	false	0.058823529411764754	0.7986749863971703	0.058823529411764754	negative regulation of chromatin binding
GO:0002367	332	3	3	1	50	1	3	false	0.05999999999999955	0.7986749863971703	5.102040816326517E-5	cytokine production involved in immune response
GO:0043414	332	6	3	1	188	2	3	false	0.06297644783251054	0.7986749863971703	1.7675815317587387E-11	macromolecule methylation
GO:0002888	332	2	3	1	27	1	3	false	0.07407407407407407	0.7986749863971703	0.00284900284900285	positive regulation of myeloid leukocyte mediated immunity
GO:0001503	332	10	3	1	121	1	1	false	0.0826446280991745	0.7986749863971703	7.903590653868072E-15	ossification
GO:0002440	332	5	3	1	60	1	1	false	0.08333333333333418	0.7986749863971703	1.8309947867916698E-7	production of molecular mediator of immune response
GO:0016741	332	7	3	1	77	1	1	false	0.09090909090909058	0.7986749863971703	4.1583355453598866E-10	transferase activity, transferring one-carbon groups
GO:0034660	332	18	3	2	92	3	1	false	0.09665551839464873	0.7986749863971703	1.7026542676025725E-19	ncRNA metabolic process
GO:0090304	332	98	3	3	212	3	2	false	0.09714745595993553	0.7986749863971703	5.065350127896407E-63	nucleic acid metabolic process
GO:0061980	332	2	3	1	60	3	1	false	0.09830508474576294	0.7986749863971703	5.649717514124324E-4	regulatory RNA binding
GO:0030515	332	2	3	1	60	3	1	false	0.09830508474576294	0.7986749863971703	5.649717514124324E-4	snoRNA binding
GO:0032259	332	9	3	1	241	3	1	false	0.10833521415302654	0.7986749863971703	1.5390754151032158E-16	methylation
GO:0051098	332	11	3	1	289	3	2	false	0.11026347411274268	0.7986749863971703	4.1205022842827564E-20	regulation of binding
GO:0002886	332	3	3	1	27	1	2	false	0.11111111111111109	0.7986749863971703	3.418803418803417E-4	regulation of myeloid leukocyte mediated immunity
GO:0001649	332	7	3	1	60	1	2	false	0.11666666666666786	0.7986749863971703	2.589285557079134E-9	osteoblast differentiation
GO:0045931	332	5	3	1	42	1	3	false	0.11904761904761973	0.7986749863971703	1.1755467467919599E-6	positive regulation of mitotic cell cycle
GO:1901989	332	4	3	1	33	1	3	false	0.12121212121212037	0.7986749863971703	2.443792766373403E-5	positive regulation of cell cycle phase transition
GO:0001816	332	15	3	1	121	1	1	false	0.12396694214876168	0.7986749863971703	1.8518735219021434E-19	cytokine production
GO:0006139	332	114	3	3	227	3	5	false	0.12499265785609791	0.7986749863971703	8.784044856095733E-68	nucleobase-containing compound metabolic process
GO:0040031	332	1	3	1	8	1	2	false	0.12499999999999997	0.7986749863971703	0.12499999999999997	snRNA modification
GO:1901363	332	146	3	3	289	3	1	false	0.1276177615953111	0.7986749863971703	2.1774838635715286E-86	heterocyclic compound binding
GO:0006725	332	118	3	3	233	3	1	false	0.12825372052840495	0.7986749863971703	1.414382531872105E-69	cellular aromatic compound metabolic process
GO:0046483	332	118	3	3	233	3	1	false	0.12825372052840495	0.7986749863971703	1.414382531872105E-69	heterocycle metabolic process
GO:0045787	332	8	3	1	117	2	3	false	0.13262599469495961	0.7986749863971703	1.466431735228391E-12	positive regulation of cell cycle
GO:0097159	332	148	3	3	289	3	1	false	0.13297184009902435	0.7986749863971703	2.332972468032242E-86	organic cyclic compound binding
GO:0065009	332	73	3	2	318	3	2	false	0.13298937148858167	0.7986749863971703	7.431659902502291E-74	regulation of molecular function
GO:0050776	332	14	3	1	102	1	3	false	0.13725490196078405	0.7986749863971703	1.6818467709678366E-17	regulation of immune response
GO:0003682	332	14	3	1	289	3	1	false	0.13886017104115536	0.7986749863971703	4.234178340363764E-24	chromatin binding
GO:0002720	332	2	3	1	14	1	5	false	0.14285714285714285	0.7986749863971703	0.010989010989010973	positive regulation of cytokine production involved in immune response
GO:1901992	332	4	3	1	28	1	4	false	0.14285714285714302	0.7986749863971703	4.884004884004907E-5	positive regulation of mitotic cell cycle phase transition
GO:0019843	332	3	3	1	60	3	1	false	0.1449444769140876	0.7986749863971703	2.922267679719506E-5	rRNA binding
GO:0050778	332	9	3	1	61	1	4	false	0.14754098360655915	0.7986749863971703	5.766426232901274E-11	positive regulation of immune response
GO:0002718	332	3	3	1	20	1	4	false	0.15000000000000008	0.7986749863971703	8.771929824561416E-4	regulation of cytokine production involved in immune response
GO:1901360	332	124	3	3	231	3	1	false	0.15293656410039366	0.7986749863971703	1.0307323807494193E-68	organic cyclic compound metabolic process
GO:0005829	332	126	3	2	320	2	2	false	0.15429075235106948	0.7986749863971703	1.490023087055551E-92	cytosol
GO:0002697	332	7	3	1	45	1	2	false	0.15555555555555586	0.7986749863971703	2.2036323794690444E-8	regulation of immune effector process
GO:0002699	332	6	3	1	38	1	3	false	0.1578947368421059	0.7986749863971703	3.622294643966471E-7	positive regulation of immune effector process
GO:0006396	332	31	3	2	122	3	2	false	0.15854897710337892	0.7986749863971703	1.1257965226487357E-29	RNA processing
GO:0090068	332	8	3	1	48	1	3	false	0.16666666666666585	0.7986749863971703	2.6500666913133367E-9	positive regulation of cell cycle process
GO:0002730	332	1	3	1	6	1	3	false	0.1666666666666666	0.7986749863971703	0.1666666666666666	regulation of dendritic cell cytokine production
GO:0051607	332	7	3	1	41	1	3	false	0.17073170731707424	0.7986749863971703	4.4480147175911587E-8	defense response to virus
GO:0009889	332	77	3	2	183	2	2	false	0.17570407734340632	0.7986749863971703	1.3741511091756133E-53	regulation of biosynthetic process
GO:0001817	332	12	3	1	66	1	2	false	0.1818181818181831	0.7986749863971703	2.0313314671909017E-13	regulation of cytokine production
GO:0009607	332	29	3	1	159	1	1	false	0.18238993710692222	0.7986749863971703	1.9404198930208307E-32	response to biotic stimulus
GO:0034641	332	135	3	3	237	3	2	false	0.1830467391254584	0.7986749863971703	8.681028562847372E-70	cellular nitrogen compound metabolic process
GO:0002705	332	5	3	1	27	1	3	false	0.1851851851851852	0.7986749863971703	1.2386968908707987E-5	positive regulation of leukocyte mediated immunity
GO:0031974	332	141	3	2	320	2	1	false	0.1933777429466853	0.7986749863971703	1.0011315472221832E-94	membrane-enclosed lumen
GO:0044092	332	22	3	1	317	3	2	false	0.19465852067776598	0.7986749863971703	2.2456583069159364E-34	negative regulation of molecular function
GO:0031326	332	77	3	2	173	2	3	false	0.19666621857775976	0.7986749863971703	3.898827641592344E-51	regulation of cellular biosynthetic process
GO:0002732	332	1	3	1	5	1	4	false	0.19999999999999998	0.7986749863971703	0.19999999999999998	positive regulation of dendritic cell cytokine production
GO:2000045	332	5	3	1	25	1	3	false	0.20000000000000032	0.7986749863971703	1.882175795219262E-5	regulation of G1/S transition of mitotic cell cycle
GO:1902806	332	5	3	1	25	1	2	false	0.20000000000000032	0.7986749863971703	1.882175795219262E-5	regulation of cell cycle G1/S phase transition
GO:0010467	332	120	3	3	204	3	1	false	0.2014339364970974	0.7986749863971703	1.6719202086853001E-59	gene expression
GO:0008173	332	2	3	1	19	2	3	false	0.2046783625731001	0.7986749863971703	0.005847953216374287	RNA methyltransferase activity
GO:0022613	332	18	3	1	87	1	1	false	0.20689655172414065	0.7986749863971703	5.1978939450377305E-19	ribonucleoprotein complex biogenesis
GO:0031981	332	85	3	2	186	2	2	false	0.20749782040104528	0.7986749863971703	3.463003682760075E-55	nuclear lumen
GO:0002684	332	15	3	1	137	2	3	false	0.2077071704594173	0.7986749863971703	2.5760280813613983E-20	positive regulation of immune system process
GO:0010556	332	71	3	2	154	2	3	false	0.21093285799165495	0.7986749863971703	1.0860303764686681E-45	regulation of macromolecule biosynthetic process
GO:0002703	332	6	3	1	28	1	2	false	0.2142857142857147	0.7986749863971703	2.654350480437428E-6	regulation of leukocyte mediated immunity
GO:0043233	332	141	3	2	301	2	2	false	0.21860465116276473	0.7986749863971703	9.71439598844852E-90	organelle lumen
GO:1990904	332	32	3	1	143	1	1	false	0.2237762237762128	0.7986749863971703	1.2035354517797626E-32	ribonucleoprotein complex
GO:0002682	332	24	3	1	202	2	2	false	0.22402837298653375	0.7986749863971703	1.2081350718477275E-31	regulation of immune system process
GO:0070013	332	141	3	2	296	2	2	false	0.2260650480989146	0.7986749863971703	2.358028283743369E-88	intracellular organelle lumen
GO:0009967	332	24	3	1	101	1	5	false	0.23762376237623517	0.7986749863971703	9.556452009148265E-24	positive regulation of signal transduction
GO:0001819	332	8	3	1	33	1	3	false	0.24242424242424088	0.7986749863971703	7.202454365969373E-8	positive regulation of cytokine production
GO:0014070	332	16	3	1	66	1	1	false	0.2424242424242439	0.7986749863971703	1.1690155194094349E-15	response to organic cyclic compound
GO:0048522	332	98	3	2	302	3	3	false	0.2467950100107344	0.7986749863971703	4.4931844792832655E-82	positive regulation of cellular process
GO:0003723	332	60	3	3	95	3	1	false	0.24722754036772648	0.7986749863971703	8.323540185513295E-27	RNA binding
GO:1902808	332	3	3	1	12	1	3	false	0.2499999999999996	0.7986749863971703	0.004545454545454539	positive regulation of cell cycle G1/S phase transition
GO:1900087	332	3	3	1	12	1	4	false	0.2499999999999996	0.7986749863971703	0.004545454545454539	positive regulation of G1/S transition of mitotic cell cycle
GO:0140110	332	29	3	1	317	3	1	false	0.25082458171943933	0.7986749863971703	9.761290907057908E-42	transcription regulator activity
GO:0007249	332	15	3	1	59	1	2	false	0.2542372881355917	0.7986749863971703	2.5065441547513134E-14	I-kappaB kinase/NF-kappaB signaling
GO:0005634	332	140	3	2	275	2	1	false	0.258261446582624	0.7986749863971703	3.585439627802201E-82	nucleus
GO:0003676	332	95	3	3	148	3	2	false	0.2614583412039383	0.7986749863971703	1.7274591868160112E-41	nucleic acid binding
GO:0009890	332	23	3	1	159	2	3	false	0.2691664676379299	0.7986749863971703	3.2101525395175106E-28	negative regulation of biosynthetic process
GO:0045087	332	13	3	1	48	1	2	false	0.2708333333333318	0.7986749863971703	5.183274111743763E-12	innate immune response
GO:0034645	332	105	3	2	201	2	3	false	0.2716417910447597	0.7986749863971703	6.765050081751814E-60	cellular macromolecule biosynthetic process
GO:0031327	332	21	3	1	143	2	4	false	0.2730227518959652	0.7986749863971703	1.3089693473413409E-25	negative regulation of cellular biosynthetic process
GO:1902533	332	17	3	1	62	1	3	false	0.2741935483870992	0.7986749863971703	1.352022759305324E-15	positive regulation of intracellular signal transduction
GO:0051091	332	18	3	1	121	2	4	false	0.2764462809917397	0.7986749863971703	7.832929680033745E-22	positive regulation of DNA-binding transcription factor activity
GO:0006955	332	44	3	1	159	1	2	false	0.27672955974843316	0.7986749863971703	2.6387780983453675E-40	immune response
GO:0010558	332	20	3	1	133	2	4	false	0.2791068580542309	0.7986749863971703	3.649821983727661E-24	negative regulation of macromolecule biosynthetic process
GO:0045892	332	12	3	1	79	2	5	false	0.282375851996097	0.7986749863971703	1.952757078740555E-14	negative regulation of transcription, DNA-templated
GO:0001510	332	2	3	1	7	1	2	false	0.2857142857142857	0.7986749863971703	0.047619047619047596	RNA methylation
GO:0008171	332	2	3	1	7	1	1	false	0.2857142857142857	0.7986749863971703	0.047619047619047596	O-methyltransferase activity
GO:0009615	332	8	3	1	28	1	1	false	0.2857142857142862	0.7986749863971703	3.2173945217423276E-7	response to virus
GO:0048518	332	113	3	2	317	3	2	false	0.28998655645622246	0.7986749863971703	4.538687372031908E-89	positive regulation of biological process
GO:0048285	332	43	3	1	147	1	1	false	0.2925170068027184	0.7986749863971703	3.602369583802117E-38	organelle fission
GO:0051240	332	26	3	1	164	2	3	false	0.2927577435283464	0.7986749863971703	8.48706631977926E-31	positive regulation of multicellular organismal process
GO:0051726	332	30	3	1	188	2	2	false	0.29440209352596425	0.7986749863971703	1.8235798293749035E-35	regulation of cell cycle
GO:0009605	332	48	3	1	159	1	1	false	0.30188679245283817	0.8082595870206516	7.426995379600725E-42	response to external stimulus
GO:0006952	332	26	3	1	84	1	1	false	0.30952380952381553	0.8082595870206516	2.8602674376974984E-22	defense response
GO:0023056	332	25	3	1	144	2	3	false	0.3180846930846606	0.8082595870206516	1.5579097837417196E-28	positive regulation of signaling
GO:0006351	332	55	3	2	145	3	3	false	0.3212864721485212	0.8082595870206516	2.343864620440334E-41	transcription, DNA-templated
GO:0045934	332	16	3	1	133	3	4	false	0.3213516094191211	0.8082595870206516	5.584871721335478E-21	negative regulation of nucleobase-containing compound metabolic process
GO:0048584	332	33	3	1	185	2	3	false	0.3257344300822651	0.8082595870206516	2.7620885931603374E-37	positive regulation of response to stimulus
GO:0006355	332	54	3	2	94	2	4	false	0.32738503774880284	0.8082595870206516	1.7321570985770093E-27	regulation of transcription, DNA-templated
GO:2000113	332	19	3	1	106	2	4	false	0.3277628032344986	0.8082595870206516	2.2367852715169336E-21	negative regulation of cellular macromolecule biosynthetic process
GO:0010647	332	25	3	1	138	2	3	false	0.33058288374059974	0.8082595870206516	5.002828507153484E-28	positive regulation of cell communication
GO:0002733	332	1	3	1	3	1	3	false	0.33333333333333337	0.8082595870206516	0.33333333333333337	regulation of myeloid dendritic cell cytokine production
GO:0061081	332	1	3	1	3	1	2	false	0.33333333333333337	0.8082595870206516	0.33333333333333337	positive regulation of myeloid leukocyte cytokine production involved in immune response
GO:0042623	332	6	3	1	18	1	1	false	0.3333333333333344	0.8082595870206516	5.3867700926524536E-5	ATPase activity, coupled
GO:0008144	332	37	3	1	289	3	1	false	0.33802430584858967	0.8100441802348366	1.3532005315445187E-47	drug binding
GO:0005730	332	27	3	1	144	2	2	false	0.34090909090905624	0.8100441802348366	7.7884394543986E-30	nucleolus
GO:0035556	332	59	3	1	312	2	2	false	0.3429384120702228	0.8100441802348366	3.4132379789261103E-65	intracellular signal transduction
GO:1902679	332	13	3	1	68	2	5	false	0.3481123792800736	0.815237537801198	3.187888496579346E-14	negative regulation of RNA biosynthetic process
GO:0044093	332	43	3	1	317	3	2	false	0.3551997231428559	0.8247857978062926	3.404403666581935E-54	positive regulation of molecular function
GO:0043122	332	13	3	1	36	1	2	false	0.3611111111111113	0.8261048689138594	4.32752510224204E-10	regulation of I-kappaB kinase/NF-kappaB signaling
GO:0040029	332	18	3	1	90	2	1	false	0.3617977528089895	0.8261048689138594	2.63876740621417E-19	regulation of gene expression, epigenetic
GO:0005739	332	62	3	1	305	2	2	false	0.36576790336493326	0.8282678142313364	2.3211928702357086E-66	mitochondrion
GO:0051253	332	16	3	1	113	3	4	false	0.37028052072300255	0.8316136285090385	9.020381142741722E-20	negative regulation of RNA metabolic process
GO:0051090	332	21	3	1	101	2	3	false	0.37425742574257603	0.8337116638493156	3.8792396100376267E-22	regulation of DNA-binding transcription factor activity
GO:0006366	332	34	3	2	55	2	1	false	0.37777777777777954	0.8347670250896095	1.1880310858726769E-15	transcription by RNA polymerase II
GO:0000122	332	8	3	1	38	2	3	false	0.38122332859175156	0.8356415362731194	2.044843750626239E-8	negative regulation of transcription by RNA polymerase II
GO:2000112	332	70	3	2	112	2	3	false	0.38851351351350916	0.8397800549668529	8.52363030125556E-32	regulation of cellular macromolecule biosynthetic process
GO:0032774	332	59	3	2	137	3	3	false	0.3958947569295507	0.8397800549668529	3.132897432886904E-40	RNA biosynthetic process
GO:2001141	332	55	3	2	87	2	4	false	0.39695268644748516	0.8397800549668529	1.5850094520201234E-24	regulation of RNA biosynthetic process
GO:0044843	332	12	3	1	30	1	1	false	0.39999999999999963	0.8397800549668529	1.1561599188838122E-8	cell cycle G1/S phase transition
GO:0018130	332	72	3	2	165	3	2	false	0.40448356073078195	0.8397800549668529	1.3059643179360761E-48	heterocycle biosynthetic process
GO:0019438	332	72	3	2	165	3	2	false	0.40448356073078195	0.8397800549668529	1.3059643179360761E-48	aromatic compound biosynthetic process
GO:0022402	332	48	3	1	301	3	2	false	0.4072987477638328	0.8397800549668529	6.971406831042325E-57	cell cycle process
GO:0042802	332	41	3	1	257	3	1	false	0.407630464637195	0.8397800549668529	1.520502992779233E-48	identical protein binding
GO:1903507	332	13	3	1	56	2	3	false	0.41363636363636636	0.8457937584803312	5.29124960563707E-13	negative regulation of nucleic acid-templated transcription
GO:0007049	332	50	3	1	301	3	1	false	0.4212991255458011	0.8516400004732139	2.678955194185734E-58	cell cycle
GO:1901698	332	35	3	1	82	1	1	false	0.4268292682926716	0.8516400004732139	5.621776882740478E-24	response to nitrogen compound
GO:0019219	332	73	3	2	160	3	4	false	0.43412944829235706	0.8516400004732139	1.9984031336797819E-47	regulation of nucleobase-containing compound metabolic process
GO:1901362	332	76	3	2	166	3	2	false	0.4365132369834772	0.8516400004732139	3.1112899805453504E-49	organic cyclic compound biosynthetic process
GO:0051172	332	38	3	1	219	3	3	false	0.43708377228058415	0.8516400004732139	1.8319921489444876E-43	negative regulation of nitrogen compound metabolic process
GO:0008152	332	241	3	3	317	3	1	false	0.4380959986917569	0.8516400004732139	2.8355804392380033E-75	metabolic process
GO:0031323	332	125	3	2	270	3	3	false	0.444339640089462	0.8516400004732139	2.2743000902764235E-80	regulation of cellular metabolic process
GO:0000082	332	12	3	1	27	1	2	false	0.44444444444444503	0.8516400004732139	5.752462341505269E-8	G1/S transition of mitotic cell cycle
GO:0044237	332	233	3	3	303	3	2	false	0.45335647071550217	0.8516400004732139	1.3766529258402167E-70	cellular metabolic process
GO:0043123	332	10	3	1	22	1	3	false	0.4545454545454533	0.8516400004732139	1.5464411749241542E-6	positive regulation of I-kappaB kinase/NF-kappaB signaling
GO:0009966	332	54	3	1	116	1	4	false	0.46551724137931255	0.8516400004732139	2.1409997905115193E-34	regulation of signal transduction
GO:1902531	332	34	3	1	73	1	2	false	0.46575342465753894	0.8516400004732139	1.347196481424663E-21	regulation of intracellular signal transduction
GO:0051707	332	28	3	1	60	1	2	false	0.46666666666667067	0.8516400004732139	9.641347138510144E-18	response to other organism
GO:0031324	332	45	3	1	239	3	4	false	0.4667423878612816	0.8516400004732139	9.380756565819572E-50	negative regulation of cellular metabolic process
GO:0002376	332	60	3	1	317	3	1	false	0.4683125975702618	0.8516400004732139	2.8140636816218703E-66	immune system process
GO:0044419	332	60	3	1	317	3	1	false	0.4683125975702618	0.8516400004732139	2.8140636816218703E-66	interspecies interaction between organisms
GO:0009059	332	106	3	2	221	3	2	false	0.4693344528155302	0.8516400004732139	6.643071002307714E-66	macromolecule biosynthetic process
GO:0016817	332	38	3	1	80	1	1	false	0.47500000000000014	0.8562500000000002	1.0267647787081223E-23	hydrolase activity, acting on acid anhydrides
GO:0019222	332	135	3	2	278	3	2	false	0.478344996267979	0.8566439802446159	4.8300570633987896E-83	regulation of metabolic process
GO:0048869	332	60	3	1	303	3	2	false	0.48545588536093576	0.8599825632083662	5.69066639154569E-65	cellular developmental process
GO:0016887	332	18	3	1	37	1	1	false	0.4864864864864845	0.8599825632083662	5.658466750501292E-11	ATPase activity
GO:0051252	332	68	3	2	137	3	3	false	0.4944849959448625	0.8685185185185406	8.465972125887405E-41	regulation of RNA metabolic process
GO:0002735	332	1	3	1	2	1	5	false	0.5	0.8703362933026318	0.5	positive regulation of myeloid dendritic cell cytokine production
GO:0097367	332	60	3	1	289	3	1	false	0.5038374747316287	0.8703362933026318	1.3495665134156008E-63	carbohydrate derivative binding
GO:0051239	332	63	3	1	213	2	2	false	0.5050491629018923	0.8703362933026318	1.1234397848768277E-55	regulation of multicellular organismal process
GO:0042221	332	82	3	1	159	1	1	false	0.5157232704402751	0.8737920371086292	2.342105086452157E-47	response to chemical
GO:0010564	332	25	3	1	48	1	2	false	0.5208333333333299	0.8737920371086292	3.230214179333149E-14	regulation of cell cycle process
GO:0051171	332	116	3	2	225	3	2	false	0.5234304932735395	0.8737920371086292	3.8902054744834965E-67	regulation of nitrogen compound metabolic process
GO:0006950	332	84	3	1	159	1	1	false	0.5283018867924546	0.8737920371086292	2.790354863763475E-47	response to stress
GO:0023051	332	61	3	1	195	2	2	false	0.5288924134285053	0.8737920371086292	3.9028461033031574E-52	regulation of signaling
GO:0098542	332	18	3	1	34	1	2	false	0.5294117647058784	0.8737920371086292	4.5372844841480944E-10	defense response to other organism
GO:0080090	332	119	3	2	229	3	2	false	0.5295906455247766	0.8737920371086292	2.6246743713476083E-68	regulation of primary metabolic process
GO:0002252	332	32	3	1	60	1	1	false	0.5333333333333361	0.8737920371086292	9.641347138510144E-18	immune effector process
GO:0010628	332	31	3	1	138	3	3	false	0.536830044617031	0.8737920371086292	1.4579053251918285E-31	positive regulation of gene expression
GO:1901987	332	19	3	1	35	1	2	false	0.542857142857145	0.8737920371086292	2.4630972913946895E-10	regulation of cell cycle phase transition
GO:0010646	332	60	3	1	183	2	2	false	0.5494505494504905	0.8737920371086292	8.345387973762174E-50	regulation of cell communication
GO:0036094	332	68	3	1	289	3	1	false	0.554254628680726	0.8737920371086292	6.018445741359042E-68	small molecule binding
GO:0007346	332	24	3	1	43	1	2	false	0.558139534883719	0.8737920371086292	1.2492622608986976E-12	regulation of mitotic cell cycle
GO:0043168	332	71	3	1	127	1	1	false	0.5590551181102328	0.8737920371086292	2.0071600237836754E-37	anion binding
GO:0016073	332	6	3	1	18	2	1	false	0.5686274509803957	0.8737920371086292	5.3867700926524536E-5	snRNA metabolic process
GO:0048523	332	74	3	1	302	3	3	false	0.5710818243821746	0.8737920371086292	1.751432125515845E-72	negative regulation of cellular process
GO:0003724	332	5	3	1	15	2	2	false	0.57142857142857	0.8737920371086292	3.330003330003327E-4	RNA helicase activity
GO:0043207	332	28	3	1	49	1	2	false	0.5714285714285765	0.8737920371086292	2.560824792650351E-14	response to external biotic stimulus
GO:0034654	332	72	3	2	131	3	5	false	0.5747559027161173	0.8737920371086292	1.0024322449416023E-38	nucleobase-containing compound biosynthetic process
GO:0009058	332	133	3	2	241	3	1	false	0.5778442334068198	0.8737920371086292	2.0095681436308257E-71	biosynthetic process
GO:0003824	332	176	3	2	317	3	1	false	0.5827310359514426	0.8737920371086292	5.762522426740682E-94	catalytic activity
GO:0060255	332	119	3	2	213	3	2	false	0.5880360406199883	0.8737920371086292	6.011846432892902E-63	regulation of macromolecule metabolic process
GO:0035639	332	46	3	1	78	1	2	false	0.589743589743583	0.8737920371086292	1.2785885050503119E-22	purine ribonucleoside triphosphate binding
GO:0044249	332	131	3	2	233	3	2	false	0.5932640321052705	0.8737920371086292	8.407194884874783E-69	cellular biosynthetic process
GO:0048583	332	78	3	1	215	2	2	false	0.595044555531378	0.8737920371086292	1.2236745923948775E-60	regulation of response to stimulus
GO:0009893	332	68	3	1	261	3	3	false	0.5973031007513666	0.8737920371086292	1.6997230106186017E-64	positive regulation of metabolic process
GO:0044271	332	95	3	2	168	3	2	false	0.5982355426840319	0.8737920371086292	1.8279814708349726E-49	cellular nitrogen compound biosynthetic process
GO:1901576	332	131	3	2	231	3	2	false	0.6004773658085906	0.8737920371086292	4.411369896105297E-68	organic substance biosynthetic process
GO:0043228	332	111	3	1	301	2	1	false	0.6023255813952656	0.8737920371086292	1.8525115236992402E-85	non-membrane-bounded organelle
GO:0044212	332	26	3	1	43	1	2	false	0.6046511627906945	0.8737920371086292	2.3743288584331833E-12	transcription regulatory region DNA binding
GO:0043232	332	111	3	1	296	2	2	false	0.6101694915253258	0.8737920371086292	1.885231836043961E-84	intracellular non-membrane-bounded organelle
GO:0006364	332	11	3	1	18	1	3	false	0.6111111111111118	0.8737920371086292	3.1422825540472664E-5	rRNA processing
GO:1901990	332	19	3	1	31	1	3	false	0.612903225806451	0.8737920371086292	7.086141438320131E-9	regulation of mitotic cell cycle phase transition
GO:0001067	332	26	3	1	95	3	1	false	0.6214716613083748	0.8737920371086292	6.680771305563065E-24	regulatory region nucleic acid binding
GO:0044770	332	30	3	1	48	1	1	false	0.6249999999999982	0.8737920371086292	1.3680195602842553E-13	cell cycle phase transition
GO:0003690	332	27	3	1	43	1	1	false	0.6279069767441819	0.8737920371086292	3.7709928928056474E-12	double-stranded DNA binding
GO:0044772	332	27	3	1	43	1	2	false	0.6279069767441819	0.8737920371086292	3.7709928928056474E-12	mitotic cell cycle phase transition
GO:0010605	332	58	3	1	206	3	3	false	0.631293616191445	0.8737920371086292	1.0730108591239852E-52	negative regulation of macromolecule metabolic process
GO:0009892	332	70	3	1	247	3	3	false	0.6337936774394368	0.8737920371086292	2.0037132184006642E-63	negative regulation of metabolic process
GO:0005524	332	33	3	1	52	1	3	false	0.6346153846153912	0.8737920371086292	1.3095796444483221E-14	ATP binding
GO:0050794	332	181	3	2	303	3	2	false	0.6446611746606339	0.8778068492354264	4.259610972159962E-88	regulation of cellular process
GO:0043565	332	28	3	1	43	1	1	false	0.6511627906976691	0.8778068492354264	6.59923756240987E-12	sequence-specific DNA binding
GO:0010604	332	63	3	1	208	3	3	false	0.6633600675390768	0.8778068492354264	6.617651107834245E-55	positive regulation of macromolecule metabolic process
GO:0050789	332	194	3	2	317	3	2	false	0.665679222213928	0.8778068492354264	2.4766152093736326E-91	regulation of biological process
GO:0002702	332	4	3	1	6	1	3	false	0.6666666666666662	0.8778068492354264	0.06666666666666664	positive regulation of production of molecular mediator of immune response
GO:0061082	332	2	3	1	3	1	1	false	0.6666666666666667	0.8778068492354264	0.33333333333333337	myeloid leukocyte cytokine production
GO:0010468	332	90	3	2	146	3	2	false	0.6726499763816867	0.8778068492354264	8.990165667442543E-42	regulation of gene expression
GO:0071840	332	196	3	2	317	3	1	false	0.6746662407325092	0.8778068492354264	6.307892396524805E-91	cellular component organization or biogenesis
GO:0010629	332	41	3	1	131	3	3	false	0.6791435087191997	0.8778068492354264	5.866786217940845E-35	negative regulation of gene expression
GO:0048519	332	100	3	1	317	3	2	false	0.6806293175737792	0.8778068492354264	3.1130121432912196E-85	negative regulation of biological process
GO:0016740	332	77	3	1	176	2	1	false	0.6850000000000195	0.8778068492354264	6.846475780969501E-52	transferase activity
GO:0023052	332	101	3	1	317	3	1	false	0.685044580464459	0.8778068492354264	1.4489134860478456E-85	signaling
GO:0007165	332	96	3	1	301	3	5	false	0.6855720619117418	0.8778068492354264	2.9262891974796794E-81	signal transduction
GO:0043170	332	204	3	3	231	3	1	false	0.6875468180953933	0.8778068492354264	8.056574582401013E-36	macromolecule metabolic process
GO:0032502	332	102	3	1	317	3	1	false	0.689418961291329	0.8778068492354264	6.842091461893019E-86	developmental process
GO:0032991	332	143	3	1	323	2	1	false	0.6902101801819573	0.8778068492354264	1.0960354658490998E-95	protein-containing complex
GO:0044085	332	87	3	1	196	2	1	false	0.6919937205651536	0.8778068492354264	5.9906150047478836E-58	cellular component biogenesis
GO:0005515	332	257	3	3	289	3	1	false	0.7023297123727771	0.882587001831625	2.789102920783782E-43	protein binding
GO:0016787	332	80	3	1	176	2	1	false	0.7038961038961178	0.882587001831625	3.5862928687109536E-52	hydrolase activity
GO:0003700	332	25	3	1	55	2	3	false	0.7070707070707036	0.882587001831625	3.240597127024605E-16	DNA-binding transcription factor activity
GO:0032559	332	37	3	1	52	1	2	false	0.7115384615384651	0.882587001831625	2.2314547888955056E-13	adenyl ribonucleotide binding
GO:0002700	332	5	3	1	7	1	2	false	0.7142857142857143	0.882587001831625	0.047619047619047596	regulation of production of molecular mediator of immune response
GO:0007154	332	103	3	1	301	3	1	false	0.7168421871353707	0.882587001831625	2.130092452564777E-83	cell communication
GO:0032553	332	51	3	1	71	1	2	false	0.7183098591549356	0.882587001831625	4.437172176371943E-18	ribonucleotide binding
GO:0005737	332	276	3	2	323	2	2	false	0.7297655904466485	0.892659695457061	1.020639794972702E-57	cytoplasm
GO:0030554	332	39	3	1	53	1	1	false	0.7358490566037698	0.896100628930813	4.159768549865546E-13	adenyl nucleotide binding
GO:0065007	332	213	3	2	317	3	1	false	0.7484456259044151	0.9046047475586502	1.5929685663942652E-86	biological regulation
GO:0006807	332	219	3	3	241	3	1	false	0.7494353200577138	0.9046047475586502	1.1902212656387908E-31	nitrogen compound metabolic process
GO:0005488	332	289	3	3	317	3	1	false	0.757033901689096	0.9097688116790014	9.727631283239548E-41	binding
GO:0032501	332	121	3	1	317	3	1	false	0.765017503227746	0.9153484536436786	6.307892396524805E-91	multicellular organismal process
GO:0006996	332	147	3	1	186	1	1	false	0.7903225806452057	0.9415147265077667	4.594775237629756E-41	organelle organization
GO:0034470	332	14	3	1	35	3	2	false	0.7967914438502611	0.9451119290691409	4.3104202599407145E-10	ncRNA processing
GO:0044238	332	224	3	3	241	3	1	false	0.8021944825431443	0.9465089500680132	2.03072183529897E-26	primary metabolic process
GO:0010033	332	66	3	1	82	1	1	false	0.8048780487804638	0.9465089500680132	2.395891735973152E-17	response to organic substance
GO:0051716	332	129	3	1	303	3	2	false	0.8120216941276261	0.9474897540983654	3.79168802137108E-89	cellular response to stimulus
GO:1901265	332	64	3	1	148	3	2	false	0.8200137515205914	0.9474897540983654	1.645072286270353E-43	nucleoside phosphate binding
GO:0043167	332	127	3	1	289	3	1	false	0.825301713224732	0.9474897540983654	1.781196708628032E-85	ion binding
GO:0016070	332	92	3	3	98	3	1	false	0.8256627393225034	0.9474897540983654	9.500119013690448E-10	RNA metabolic process
GO:0017076	332	53	3	1	64	1	1	false	0.8281249999999986	0.9474897540983654	1.3448166657791911E-12	purine nucleotide binding
GO:0006357	332	32	3	1	55	2	2	false	0.8296296296296224	0.9474897540983654	5.357787250013993E-16	regulation of transcription by RNA polymerase II
GO:0042254	332	15	3	1	18	1	1	false	0.833333333333336	0.9474897540983654	0.0012254901960784348	ribosome biogenesis
GO:0043231	332	275	3	2	301	2	2	false	0.8344407530452829	0.9474897540983654	4.4222740532663693E-38	intracellular membrane-bounded organelle
GO:0000278	332	42	3	1	50	1	2	false	0.839999999999989	0.9474897540983654	1.8626183030373441E-9	mitotic cell cycle
GO:0003677	332	43	3	1	95	3	1	false	0.8403352237835303	0.9474897540983654	4.71732334845822E-28	DNA binding
GO:0002443	332	27	3	1	32	1	1	false	0.8437500000000042	0.9474897540983654	4.965835054822817E-6	leukocyte mediated immunity
GO:0009987	332	301	3	3	317	3	1	false	0.8556615953893337	0.9476869865974955	2.956787001756026E-27	cellular process
GO:0008757	332	6	3	1	7	1	1	false	0.8571428571428573	0.9476869865974955	0.14285714285714285	S-adenosylmethionine-dependent methyltransferase activity
GO:0016072	332	11	3	1	18	2	1	false	0.8627450980392214	0.9476869865974955	3.1422825540472664E-5	rRNA metabolic process
GO:0044260	332	185	3	2	238	3	2	false	0.8745373283403879	0.9476869865974955	2.4850019142082423E-54	cellular macromolecule metabolic process
GO:1903047	332	42	3	1	48	1	2	false	0.8749999999999906	0.9476869865974955	8.148955075788353E-8	mitotic cell cycle process
GO:0050896	332	159	3	1	317	3	1	false	0.8773621751539349	0.9476869865974955	8.377343028585279E-95	response to stimulus
GO:0071704	332	231	3	3	241	3	1	false	0.880134637754299	0.9476869865974955	6.633945754754382E-18	organic substance metabolic process
GO:0043412	332	104	3	1	204	3	1	false	0.8840198421465393	0.9476869865974955	7.248316467404357E-61	macromolecule modification
GO:0043226	332	301	3	2	320	2	1	false	0.884600313479623	0.9476869865974955	5.295747701953036E-31	organelle
GO:0003674	332	317	3	3	330	3	1	false	0.8860805774401673	0.9476869865974955	1.4373803489818437E-23	molecular_function
GO:0008150	332	317	3	3	330	3	1	false	0.8860805774401673	0.9476869865974955	1.4373803489818437E-23	biological_process
GO:0051092	332	16	3	1	18	1	1	false	0.8888888888888917	0.9476869865974955	0.006535947712418325	positive regulation of NF-kappaB transcription factor activity
GO:0002444	332	24	3	1	27	1	1	false	0.8888888888888917	0.9476869865974955	3.418803418803417E-4	myeloid leukocyte mediated immunity
GO:1990837	332	26	3	1	29	1	2	false	0.8965517241379318	0.9521518310612144	2.7367268746579103E-4	sequence-specific double-stranded DNA binding
GO:0097659	332	56	3	2	59	2	1	false	0.9000584453535974	0.952185382343188	3.0760712418099554E-5	nucleic acid-templated transcription
GO:0043229	332	296	3	2	311	2	2	false	0.905715174774648	0.9544844534163598	7.482623334090945E-26	intracellular organelle
GO:0005622	332	309	3	2	323	2	1	false	0.9150625925428881	0.9572732114326284	8.623222322410371E-25	intracellular
GO:0043227	332	288	3	2	301	2	1	false	0.9153488372093016	0.9572732114326284	4.8646131053025507E-23	membrane-bounded organelle
GO:0000976	332	25	3	1	27	1	2	false	0.9259259259259245	0.9599197078131493	0.0028490028490028452	transcription regulatory region sequence-specific DNA binding
GO:0032555	332	50	3	1	54	1	2	false	0.9259259259259376	0.9599197078131493	3.162045337406044E-6	purine ribonucleotide binding
GO:0016020	332	234	3	1	320	2	1	false	0.9283894984324255	0.9599197078131493	2.5954870699920162E-80	membrane
GO:0000166	332	64	3	1	68	1	2	false	0.9411764705882397	0.9689896605939429	1.2279204553129064E-6	nucleotide binding
GO:0016043	332	186	3	1	302	3	2	false	0.9442344502867983	0.9689896605939429	9.351822633513702E-87	cellular component organization
GO:1903506	332	55	3	2	56	2	2	false	0.9642857142857226	0.9858742004264478	0.017857142857143102	regulation of nucleic acid-templated transcription
GO:0017111	332	37	3	1	38	1	1	false	0.9736842105263206	0.9905637254902124	0.026315789473684306	nucleoside-triphosphatase activity
GO:0140014	332	42	3	1	43	1	2	false	0.9767441860464996	0.9905637254902124	0.02325581395348822	mitotic nuclear division
GO:0110165	332	320	3	2	323	2	1	false	0.9814818375864408	0.9905637254902124	1.797164469842868E-7	cellular anatomical entity
GO:0030154	332	59	3	1	60	1	1	false	0.9833333333333496	0.9905637254902124	0.016666666666666833	cell differentiation
GO:0005575	332	323	3	2	330	3	1	false	0.9988512525356296	1.0	1.2608201210965122E-14	cellular_component
GO:0000000	332	330	3	3	0	0	0	true	1.0	1.0	1.0	Gene Ontology
GO:0016462	332	38	3	1	38	1	1	true	1.0	1.0	1.0	pyrophosphatase activity
GO:0000280	332	43	3	1	43	1	1	true	1.0	1.0	1.0	nuclear division
GO:0016818	332	38	3	1	38	1	1	true	1.0	1.0	1.0	hydrolase activity, acting on acid anhydrides, in phosphorus-containing anhydrides
GO:0035198	332	2	3	1	2	1	1	true	1.0	1.0	1.0	miRNA binding
GO:0004386	332	6	3	1	6	1	1	true	1.0	1.0	1.0	helicase activity
GO:0008168	332	7	3	1	7	1	1	true	1.0	1.0	1.0	methyltransferase activity
GO:0043330	332	1	3	1	1	1	1	true	1.0	1.0	1.0	response to exogenous dsRNA
GO:0097322	332	1	3	1	2	2	1	false	1.0	1.0	0.5	7SK snRNA binding
