## Supplementary File S3 for "Computational identification of human biological processes and protein sequence motifs putatively targeted by SARS-CoV-2 proteins using protein-protein interaction networks": table-mcl2_cluster29-Parent-Child-Union-Benjamini-Hochberg.txt

ID	Pop.total	Pop.term	Study.total	Study.term	Pop.family	Study.family	nparents	is.trivial	p	p.adjusted	p.min	name
GO:0016054	332	7	3	3	97	3	4	false	2.3738469886054416E-4	0.017459937813920273	7.784378456033831E-11	organic acid catabolic process
GO:0044282	332	8	3	3	113	3	2	false	2.39177230327675E-4	0.017459937813920273	1.9541976962070822E-12	small molecule catabolic process
GO:0005759	332	19	3	3	167	3	2	false	0.0012710613821645688	0.06185832059867569	2.068108966567513E-25	mitochondrial matrix
GO:0006082	332	34	3	3	238	3	3	false	0.002697152664970581	0.09542483660130618	5.520358892858085E-42	organic acid metabolic process
GO:0048037	332	17	3	2	289	2	1	false	0.0032679738562091157	0.09542483660130618	8.398145712527633E-28	cofactor binding
GO:0055114	332	40	3	3	241	3	1	false	0.0042882688935572755	0.1043478764098937	1.3193013820658839E-46	oxidation-reduction process
GO:0016491	332	34	3	3	178	3	2	false	0.006474957151019705	0.12878024193548396	2.628056456411215E-37	oxidoreductase activity
GO:0046395	332	7	3	3	32	3	2	false	0.00705645161290323	0.12878024193548396	2.9710124259623696E-7	carboxylic acid catabolic process
GO:0005739	332	62	3	3	305	3	2	false	0.008077123501823349	0.13098404486189363	2.3211928702357086E-66	mitochondrion
GO:0050660	332	8	3	2	78	2	3	false	0.00932400932400912	0.13098404486189363	4.2649595337023847E-11	flavin adenine dinucleotide binding
GO:0006578	332	1	3	1	97	1	3	false	0.01030927835051539	0.13098404486189363	0.01030927835051539	amino-acid betaine biosynthetic process
GO:0044281	332	54	3	3	241	3	1	false	0.01076581190645701	0.13098404486189363	3.376360827531214E-55	small molecule metabolic process
GO:0044242	332	8	3	2	90	3	3	false	0.020020429009192608	0.22484481810324006	1.2900642109961757E-11	cellular lipid catabolic process
GO:1901575	332	70	3	3	236	3	2	false	0.02530814539469184	0.2433202515993709	8.57810566799085E-62	organic substance catabolic process
GO:0030258	332	5	3	2	28	2	1	false	0.026455026455026537	0.2433202515993709	1.0175010175010147E-5	lipid modification
GO:0006577	332	2	3	1	136	2	2	false	0.029302832244007395	0.2433202515993709	1.0893246187363346E-4	amino-acid betaine metabolic process
GO:0044248	332	73	3	3	233	3	2	false	0.02988531373909566	0.2433202515993709	2.175386576643938E-62	cellular catabolic process
GO:0016627	332	4	3	2	34	3	1	false	0.030748663101604068	0.2433202515993709	2.1562877350353505E-5	oxidoreductase activity, acting on the CH-CH group of donors
GO:0016042	332	10	3	2	90	3	2	false	0.0316649642492332	0.2433202515993709	1.748054486444731E-13	lipid catabolic process
GO:0034440	332	5	3	2	40	3	2	false	0.03643724696356291	0.2646555180093197	1.5197383618436416E-6	lipid oxidation
GO:0044255	332	28	3	2	233	3	2	false	0.03880823926702409	0.2646555180093197	8.554968570183498E-37	cellular lipid metabolic process
GO:0009056	332	83	3	3	241	3	1	false	0.03987959860414406	0.2646555180093197	7.458612962715257E-67	catabolic process
GO:0035383	332	4	3	1	231	3	2	false	0.051272441247750655	0.3067226890756305	8.651692922172735E-9	thioester metabolic process
GO:0006629	332	33	3	2	231	3	2	false	0.054246114622031424	0.3067226890756305	9.60056126947221E-41	lipid metabolic process
GO:0036094	332	68	3	2	289	2	1	false	0.05473856209150242	0.3067226890756305	6.018445741359042E-68	small molecule binding
GO:0009062	332	4	3	2	15	2	3	false	0.05714285714285698	0.3067226890756305	7.326007326007312E-4	fatty acid catabolic process
GO:0008652	332	2	3	1	69	2	3	false	0.05754475703324753	0.3067226890756305	4.2625745950553733E-4	cellular amino acid biosynthetic process
GO:0046440	332	1	3	1	17	1	2	false	0.058823529411764754	0.3067226890756305	0.058823529411764754	L-lysine metabolic process
GO:0042398	332	2	3	1	63	2	1	false	0.06298003072196667	0.31707187880714255	5.120327700972899E-4	cellular modified amino acid biosynthetic process
GO:0072329	332	4	3	2	23	3	2	false	0.06662902315076198	0.324261246000375	1.1293054771315566E-4	monocarboxylic acid catabolic process
GO:0006637	332	4	3	1	54	1	6	false	0.07407407407407444	0.3392191372958819	3.1620453374060553E-6	acyl-CoA metabolic process
GO:0006575	332	6	3	1	237	3	2	false	0.07434939995526178	0.3392191372958819	4.330564603985599E-12	cellular modified amino acid metabolic process
GO:0006631	332	11	3	2	37	2	2	false	0.0825825825825828	0.36296780571219633	1.1696013789843445E-9	fatty acid metabolic process
GO:0031974	332	141	3	3	320	3	1	false	0.08452674927544299	0.36296780571219633	1.0011315472221832E-94	membrane-enclosed lumen
GO:0016645	332	1	3	1	34	3	1	false	0.08823529411764644	0.3680672268907537	0.029411764705882217	oxidoreductase activity, acting on the CH-NH group of donors
GO:1901566	332	63	3	2	207	2	2	false	0.09159983115238246	0.37148820411799555	9.492906416754759E-55	organonitrogen compound biosynthetic process
GO:0033539	332	2	3	2	5	2	2	false	0.10000000000000002	0.39045615126713634	0.10000000000000002	fatty acid beta-oxidation using acyl-CoA dehydrogenase
GO:0043233	332	141	3	3	301	3	2	false	0.10162557361747385	0.39045615126713634	9.71439598844852E-90	organelle lumen
GO:0070013	332	141	3	3	296	3	2	false	0.10688109416921718	0.400118967915531	2.358028283743369E-88	intracellular organelle lumen
GO:0006520	332	9	3	1	227	3	3	false	0.1147760321235142	0.4157835179746605	2.6624489739920287E-16	cellular amino acid metabolic process
GO:0016053	332	6	3	1	149	3	4	false	0.11676112491069235	0.4157835179746605	7.28591042766912E-11	organic acid biosynthetic process
GO:0019216	332	9	3	1	135	2	2	false	0.12935323383083874	0.4496564795072014	3.1994906472565685E-14	regulation of lipid metabolic process
GO:0006790	332	11	3	1	233	3	1	false	0.13560540391974915	0.46042765051821805	4.616703366249524E-19	sulfur compound metabolic process
GO:0009063	332	3	3	1	52	3	3	false	0.16633484162895842	0.518467820732623	4.524886877828034E-5	cellular amino acid catabolic process
GO:0019477	332	1	3	1	6	1	3	false	0.1666666666666666	0.518467820732623	0.1666666666666666	L-lysine catabolic process
GO:0003824	332	176	3	3	317	3	1	false	0.16984120645820922	0.518467820732623	5.762522426740682E-94	catalytic activity
GO:0051186	332	14	3	1	233	3	1	false	0.17033177714693776	0.518467820732623	9.341501246926659E-23	cofactor metabolic process
GO:0072521	332	20	3	1	222	2	5	false	0.1724348783172125	0.518467820732623	6.952578378839943E-29	purine-containing compound metabolic process
GO:0042737	332	5	3	1	82	3	2	false	0.17400632339656524	0.518467820732623	3.664972276683524E-8	drug catabolic process
GO:0019395	332	5	3	2	11	2	2	false	0.18181818181818157	0.5305473540767179	0.002164502164502161	fatty acid oxidation
GO:1901265	332	64	3	2	148	2	2	false	0.18532818532816858	0.5305473540767179	1.645072286270353E-43	nucleoside phosphate binding
GO:0043167	332	127	3	2	289	2	1	false	0.19225778546712144	0.5315450770702118	1.781196708628032E-85	ion binding
GO:0017144	332	16	3	1	233	3	1	false	0.1929581444158988	0.5315450770702118	4.695991578196025E-25	drug metabolic process
GO:0019693	332	19	3	1	88	1	3	false	0.21590909090908503	0.5837542087541928	1.1222725563149738E-19	ribose phosphate metabolic process
GO:0006091	332	20	3	1	233	3	1	false	0.23696926131439303	0.6069538926681959	2.532016982478692E-29	generation of precursor metabolites and energy
GO:0033865	332	5	3	1	21	1	1	false	0.23809523809523822	0.6069538926681959	4.914246400314522E-5	nucleoside bisphosphate metabolic process
GO:0098590	332	57	3	1	234	1	2	false	0.24358974358974073	0.6069538926681959	6.262029158356547E-56	plasma membrane region
GO:0006084	332	1	3	1	4	1	1	false	0.25000000000000006	0.6069538926681959	0.25000000000000006	acetyl-CoA metabolic process
GO:0034032	332	5	3	1	20	1	2	false	0.25000000000000017	0.6069538926681959	6.449948400412804E-5	purine nucleoside bisphosphate metabolic process
GO:1901363	332	146	3	2	289	2	1	false	0.2543492887351137	0.6069538926681959	2.1774838635715286E-86	heterocyclic compound binding
GO:0044283	332	14	3	1	151	3	2	false	0.25468687497222736	0.6069538926681959	5.0655436286656337E-20	small molecule biosynthetic process
GO:0097159	332	148	3	2	289	2	1	false	0.26138985005769516	0.6069538926681959	2.332972468032242E-86	organic cyclic compound binding
GO:0031966	332	33	3	1	126	1	2	false	0.26190476190476947	0.6069538926681959	4.234354772294679E-31	mitochondrial membrane
GO:0042802	332	41	3	1	257	2	1	false	0.2941391050583458	0.6710048334143514	1.520502992779233E-48	identical protein binding
GO:0043168	332	71	3	2	127	2	1	false	0.31058617672791383	0.6928721901983869	2.0071600237836754E-37	anion binding
GO:0009055	332	4	3	1	35	3	2	false	0.31321619556913377	0.6928721901983869	1.90985485103132E-5	electron transfer activity
GO:0050662	332	10	3	2	17	2	1	false	0.3308823529411778	0.6952380952380953	5.141916906622793E-5	coenzyme binding
GO:0006753	332	21	3	1	63	1	3	false	0.33333333333333176	0.6952380952380953	3.6206388198451145E-17	nucleoside phosphate metabolic process
GO:1901606	332	2	3	1	6	1	2	false	0.3333333333333332	0.6952380952380953	0.06666666666666664	alpha-amino acid catabolic process
GO:0009085	332	1	3	1	3	1	2	false	0.33333333333333337	0.6952380952380953	0.33333333333333337	lysine biosynthetic process
GO:0019637	332	30	3	1	231	3	2	false	0.3424877761311593	0.7005050505050499	2.346119563890903E-38	organophosphate metabolic process
GO:0051791	332	2	3	1	11	2	1	false	0.3454545454545451	0.7005050505050499	0.01818181818181816	medium-chain fatty acid metabolic process
GO:0022900	332	6	3	1	44	3	2	false	0.3630323165206888	0.7162529488110887	1.4166208153729618E-7	electron transport chain
GO:0015980	332	6	3	1	44	3	2	false	0.3630323165206888	0.7162529488110887	1.4166208153729618E-7	energy derivation by oxidation of organic compounds
GO:1901607	332	2	3	1	5	1	2	false	0.39999999999999997	0.7591438918329818	0.10000000000000002	alpha-amino acid biosynthetic process
GO:0051793	332	1	3	1	5	2	2	false	0.39999999999999997	0.7591438918329818	0.19999999999999998	medium-chain fatty acid catabolic process
GO:0042995	332	50	3	1	320	3	1	false	0.4003704087064356	0.7591438918329818	9.575248749828281E-60	cell projection
GO:0055086	332	22	3	1	139	3	2	false	0.40608097463636517	0.7601002858578116	4.6405373434628346E-26	nucleobase-containing small molecule metabolic process
GO:0030424	332	13	3	1	31	1	1	false	0.4193548387096761	0.7750102082482622	4.848412563061133E-9	axon
GO:0031975	332	55	3	1	320	3	1	false	0.4331896551724006	0.7896545161604508	2.891426569991788E-63	envelope
GO:0008152	332	241	3	3	317	3	1	false	0.4380959986917569	0.7896545161604508	2.8355804392380033E-75	metabolic process
GO:0044237	332	233	3	3	303	3	2	false	0.45335647071550217	0.8009449636454515	1.3766529258402167E-70	cellular metabolic process
GO:0031967	332	55	3	1	301	3	3	false	0.45533172590803067	0.8009449636454515	1.1684485053198144E-61	organelle envelope
GO:0043603	332	36	3	1	135	2	1	false	0.463681592039773	0.8059227671167484	1.290357983014499E-33	cellular amide metabolic process
GO:0046394	332	6	3	1	32	3	2	false	0.47580645161290347	0.8172675521821635	1.1035189010717445E-6	carboxylic acid biosynthetic process
GO:0019254	332	1	3	1	2	1	1	false	0.5	0.8295454545454549	0.5	carnitine metabolic process, CoA-linked
GO:0045329	332	1	3	1	2	1	2	false	0.5	0.8295454545454549	0.5	carnitine biosynthetic process
GO:0003995	332	3	3	2	4	2	1	false	0.5000000000000002	0.8295454545454549	0.25000000000000006	acyl-CoA dehydrogenase activity
GO:1901135	332	49	3	1	231	3	1	false	0.5126430433055733	0.840964992388918	2.246113118834996E-51	carbohydrate derivative metabolic process
GO:1901605	332	5	3	1	9	1	1	false	0.5555555555555552	0.9001225792164441	0.007936507936507915	alpha-amino acid metabolic process
GO:0022904	332	4	3	1	7	1	2	false	0.5714285714285712	0.9001225792164441	0.02857142857142855	respiratory electron transport chain
GO:1901565	332	44	3	1	179	3	2	false	0.5733773508424933	0.9001225792164441	6.4080961353583355E-43	organonitrogen compound catabolic process
GO:0009058	332	133	3	2	241	3	1	false	0.5778442334068198	0.9001225792164441	2.0095681436308257E-71	biosynthetic process
GO:0044249	332	131	3	2	233	3	2	false	0.5932640321052705	0.9001225792164441	8.407194884874783E-69	cellular biosynthetic process
GO:0006635	332	4	3	2	5	2	2	false	0.5999999999999999	0.9001225792164441	0.19999999999999998	fatty acid beta-oxidation
GO:0009066	332	3	3	1	5	1	1	false	0.5999999999999999	0.9001225792164441	0.10000000000000002	aspartate family amino acid metabolic process
GO:1901576	332	131	3	2	231	3	2	false	0.6004773658085906	0.9001225792164441	4.411369896105297E-68	organic substance biosynthetic process
GO:0034641	332	135	3	2	237	3	2	false	0.6041918682411748	0.9001225792164441	8.681028562847372E-70	cellular nitrogen compound metabolic process
GO:0006793	332	63	3	1	233	3	1	false	0.6134648243572434	0.9047057005672479	1.4851844070197817E-58	phosphorus metabolic process
GO:0005737	332	276	3	3	323	3	2	false	0.6229151768921921	0.9094561582626005	1.020639794972702E-57	cytoplasm
GO:0043005	332	31	3	1	48	1	1	false	0.6458333333333318	0.9335808580858064	2.356033687156231E-13	neuron projection
GO:0006553	332	2	3	1	3	1	1	false	0.6666666666666667	0.935897435897436	0.33333333333333337	lysine metabolic process
GO:0009067	332	2	3	1	3	1	2	false	0.6666666666666667	0.935897435897436	0.33333333333333337	aspartate family amino acid biosynthetic process
GO:0009068	332	2	3	1	3	1	2	false	0.6666666666666667	0.935897435897436	0.33333333333333337	aspartate family amino acid catabolic process
GO:0032787	332	20	3	2	32	3	1	false	0.6895161290322568	0.9587557603686618	4.428838398950101E-9	monocarboxylic acid metabolic process
GO:0043231	332	275	3	3	301	3	2	false	0.7618806875631923	0.9852164434446427	4.4222740532663693E-38	intracellular membrane-bounded organelle
GO:0005886	332	181	3	1	234	1	2	false	0.7735042735042302	0.9852164434446427	6.856774497015748E-54	plasma membrane
GO:0006732	332	11	3	1	14	1	1	false	0.7857142857142843	0.9852164434446427	0.0027472527472527427	coenzyme metabolic process
GO:0031090	332	125	3	1	312	3	2	false	0.7860808805343438	0.9852164434446427	1.2842637636445822E-90	organelle membrane
GO:0005515	332	257	3	2	289	2	1	false	0.7904652056901562	0.9852164434446427	2.789102920783782E-43	protein binding
GO:0005740	332	34	3	1	83	3	2	false	0.7994797618658858	0.9852164434446427	4.551607307471931E-24	mitochondrial envelope
GO:0044238	332	224	3	3	241	3	1	false	0.8021944825431443	0.9852164434446427	2.03072183529897E-26	primary metabolic process
GO:0044271	332	95	3	1	168	2	2	false	0.8126603934986629	0.9852164434446427	1.8279814708349726E-49	cellular nitrogen compound biosynthetic process
GO:0120025	332	48	3	1	59	1	2	false	0.8135593220338972	0.9852164434446427	3.573064920377407E-12	plasma membrane bounded cell projection
GO:1901564	332	170	3	2	231	3	2	false	0.8288337825075243	0.9852164434446427	2.0553796289262964E-57	organonitrogen compound metabolic process
GO:0019752	332	32	3	3	34	3	1	false	0.8288770053475883	0.9852164434446427	0.0017825311942958803	carboxylic acid metabolic process
GO:0043226	332	301	3	3	320	3	1	false	0.831746835630251	0.9852164434446427	5.295747701953036E-31	organelle
GO:0045333	332	5	3	1	6	1	1	false	0.8333333333333331	0.9852164434446427	0.1666666666666666	cellular respiration
GO:0009987	332	301	3	3	317	3	1	false	0.8556615953893337	0.9852164434446427	2.956787001756026E-27	cellular process
GO:0043229	332	296	3	3	311	3	2	false	0.86174841871753	0.9852164434446427	7.482623334090945E-26	intracellular organelle
GO:0019222	332	135	3	1	278	3	2	false	0.8652868946406984	0.9852164434446427	4.8300570633987896E-83	regulation of metabolic process
GO:0005622	332	309	3	3	323	3	1	false	0.8751533205940656	0.9852164434446427	8.623222322410371E-25	intracellular
GO:0043227	332	288	3	3	301	3	1	false	0.8755510616784781	0.9852164434446427	4.8646131053025507E-23	membrane-bounded organelle
GO:0006139	332	114	3	1	227	3	5	false	0.8782966226138302	0.9852164434446427	8.784044856095733E-68	nucleobase-containing compound metabolic process
GO:0071704	332	231	3	3	241	3	1	false	0.880134637754299	0.9852164434446427	6.633945754754382E-18	organic substance metabolic process
GO:0006725	332	118	3	1	233	3	1	false	0.8813616086444691	0.9852164434446427	1.414382531872105E-69	cellular aromatic compound metabolic process
GO:0046483	332	118	3	1	233	3	1	false	0.8813616086444691	0.9852164434446427	1.414382531872105E-69	heterocycle metabolic process
GO:0005634	332	140	3	1	275	3	1	false	0.8830381297533973	0.9852164434446427	3.585439627802201E-82	nucleus
GO:0000166	332	64	3	2	68	2	2	false	0.8849868305531353	0.9852164434446427	1.2279204553129064E-6	nucleotide binding
GO:0003674	332	317	3	3	330	3	1	false	0.8860805774401673	0.9852164434446427	1.4373803489818437E-23	molecular_function
GO:0008150	332	317	3	3	330	3	1	false	0.8860805774401673	0.9852164434446427	1.4373803489818437E-23	biological_process
GO:0080090	332	119	3	1	229	3	2	false	0.890743633799266	0.9852164434446427	2.6246743713476083E-68	regulation of primary metabolic process
GO:1901360	332	124	3	1	231	3	1	false	0.9021178176293718	0.9857853589196892	1.0307323807494193E-68	organic cyclic compound metabolic process
GO:0009259	332	19	3	1	21	1	2	false	0.9047619047619065	0.9857853589196892	0.0047619047619047675	ribonucleotide metabolic process
GO:0071944	332	181	3	1	320	3	1	false	0.9190444416513833	0.9909140667761219	1.6523234958712685E-94	cell periphery
GO:0005575	332	323	3	3	330	3	1	false	0.9375182808887049	0.9909140667761219	1.2608201210965122E-14	cellular_component
GO:0050789	332	194	3	1	317	3	2	false	0.9424568789300674	0.9909140667761219	2.4766152093736326E-91	regulation of biological process
GO:0009150	332	19	3	1	20	1	2	false	0.9500000000000021	0.9909140667761219	0.05000000000000003	purine ribonucleotide metabolic process
GO:0006163	332	20	3	1	21	1	2	false	0.9523809523809522	0.9909140667761219	0.04761904761904764	purine nucleotide metabolic process
GO:0065007	332	213	3	1	317	3	1	false	0.9653730821083214	0.9909140667761219	1.5929685663942652E-86	biological regulation
GO:0110165	332	320	3	3	323	3	1	false	0.9723091101323137	0.9909140667761219	1.797164469842868E-7	cellular anatomical entity
GO:0006807	332	219	3	2	241	3	1	false	0.977374173162825	0.9909140667761219	1.1902212656387908E-31	nitrogen compound metabolic process
GO:0005488	332	289	3	2	317	3	1	false	0.9786047997444413	0.9909140667761219	9.727631283239548E-41	binding
GO:0016020	332	234	3	1	320	3	1	false	0.9810840184538313	0.9909140667761219	2.5954870699920162E-80	membrane
GO:0006796	332	62	3	1	63	1	1	false	0.9841269841269704	0.9909140667761219	0.015873015873015803	phosphate-containing compound metabolic process
GO:0000000	332	330	3	3	0	0	0	true	1.0	1.0	1.0	Gene Ontology
GO:0016646	332	1	3	1	1	1	1	true	1.0	1.0	1.0	oxidoreductase activity, acting on the CH-NH group of donors, NAD or NADP as acceptor
GO:0033512	332	1	3	1	1	1	1	true	1.0	1.0	1.0	L-lysine catabolic process to acetyl-CoA via saccharopine
GO:0033875	332	5	3	1	5	1	1	true	1.0	1.0	1.0	ribonucleoside bisphosphate metabolic process
GO:0019474	332	1	3	1	1	1	2	true	1.0	1.0	1.0	L-lysine catabolic process to acetyl-CoA
GO:0019878	332	1	3	1	1	1	1	true	1.0	1.0	1.0	lysine biosynthetic process via aminoadipic acid
GO:0004753	332	1	3	1	1	1	1	true	1.0	1.0	1.0	saccharopine dehydrogenase activity
GO:0070991	332	2	3	1	3	2	1	false	1.0	1.0	0.33333333333333337	medium-chain-acyl-CoA dehydrogenase activity
GO:0006554	332	2	3	1	2	1	2	true	1.0	1.0	1.0	lysine catabolic process
GO:0009117	332	21	3	1	21	1	1	true	1.0	1.0	1.0	nucleotide metabolic process
GO:0009437	332	2	3	1	2	1	1	true	1.0	1.0	1.0	carnitine metabolic process
GO:0043436	332	34	3	3	34	3	1	true	1.0	1.0	1.0	oxoacid metabolic process
GO:0047130	332	1	3	1	1	1	1	true	1.0	1.0	1.0	saccharopine dehydrogenase (NADP+, L-lysine-forming) activity
GO:0047131	332	1	3	1	1	1	1	true	1.0	1.0	1.0	saccharopine dehydrogenase (NAD+, L-glutamate-forming) activity
