## Supplementary File S3 for "Computational identification of human biological processes and protein sequence motifs putatively targeted by SARS-CoV-2 proteins using protein-protein interaction networks": table-mcl2_cluster30-Parent-Child-Union-Benjamini-Hochberg.txt

ID	Pop.total	Pop.term	Study.total	Study.term	Pop.family	Study.family	nparents	is.trivial	p	p.adjusted	p.min	name
GO:0017148	332	5	2	2	71	2	6	false	0.00402414486921533	0.28594212804739566	7.680545232689421E-8	negative regulation of translation
GO:0034249	332	5	2	2	71	2	4	false	0.00402414486921533	0.28594212804739566	7.680545232689421E-8	negative regulation of cellular amide metabolic process
GO:0005845	332	1	2	1	309	2	2	false	0.00647249190938429	0.28594212804739566	0.0032362459546923226	mRNA cap binding complex
GO:0070064	332	1	2	1	257	2	1	false	0.007782101167314862	0.28594212804739566	0.0038910505836576453	proline-rich region binding
GO:0034248	332	14	2	2	142	2	3	false	0.009090000998901018	0.28594212804739566	1.2472427836942066E-19	regulation of cellular amide metabolic process
GO:0043204	332	2	2	1	320	2	2	false	0.012480407523508753	0.28594212804739566	1.9592476489024725E-5	perikaryon
GO:0006417	332	14	2	2	121	2	5	false	0.012534435261708264	0.28594212804739566	1.3210031122901816E-18	regulation of translation
GO:0016281	332	2	2	1	295	2	2	false	0.013536261962411174	0.28594212804739566	2.306007148622005E-5	eukaryotic translation initiation factor 4F complex
GO:0034518	332	1	2	1	143	2	1	false	0.0139860139860126	0.28594212804739566	0.006993006993006685	RNA cap binding complex
GO:0006412	332	24	2	2	195	2	5	false	0.014591593973037914	0.28594212804739566	2.970747191335876E-31	translation
GO:0050879	332	1	2	1	121	2	1	false	0.016528925619834912	0.28594212804739566	0.00826446280991744	multicellular organismal movement
GO:0021515	332	1	2	1	60	1	2	false	0.016666666666666833	0.28594212804739566	0.016666666666666833	cell differentiation in spinal cord
GO:0051248	332	23	2	2	169	2	4	false	0.01782192166807411	0.28594212804739566	7.115381467800805E-29	negative regulation of protein metabolic process
GO:0032269	332	21	2	2	150	2	4	false	0.018791946308724935	0.28594212804739566	4.448363868085514E-26	negative regulation of cellular protein metabolic process
GO:0000075	332	3	2	1	301	2	2	false	0.019867109634547984	0.28594212804739566	2.2222469138543902E-7	cell cycle checkpoint
GO:0009890	332	23	2	2	159	2	3	false	0.02014170846270225	0.28594212804739566	3.2101525395175106E-28	negative regulation of biosynthetic process
GO:0031327	332	21	2	2	143	2	4	false	0.020683541810300392	0.28594212804739566	1.3089693473413409E-25	negative regulation of cellular biosynthetic process
GO:0021517	332	1	2	1	93	2	2	false	0.02150537634408575	0.28594212804739566	0.010752688172042854	ventral spinal cord development
GO:0010558	332	20	2	2	133	2	4	false	0.02164502164502198	0.28594212804739566	3.649821983727661E-24	negative regulation of macromolecule biosynthetic process
GO:0045182	332	4	2	1	317	2	2	false	0.025116799105534462	0.3145144448311397	2.4222819613468664E-9	translation regulator activity
GO:0006518	332	28	2	2	170	2	2	false	0.026313957535673043	0.3145144448311397	1.1323384985599744E-32	peptide metabolic process
GO:0051172	332	38	2	2	219	2	3	false	0.02944996020275424	0.3346666666666701	1.8319921489444876E-43	negative regulation of nitrogen compound metabolic process
GO:2000113	332	19	2	2	106	2	4	false	0.03072776280323426	0.3346666666666701	2.2367852715169336E-21	negative regulation of cellular macromolecule biosynthetic process
GO:0009791	332	2	2	1	121	2	2	false	0.03292011019283815	0.3346666666666701	1.3774104683195873E-4	post-embryonic development
GO:0021510	332	2	2	1	60	1	2	false	0.03333333333333367	0.3346666666666701	5.649717514124324E-4	spinal cord development
GO:0031324	332	45	2	2	239	2	4	false	0.034808902640545425	0.3360397908760347	9.380756565819572E-50	negative regulation of cellular metabolic process
GO:0006413	332	5	2	1	233	2	2	false	0.042548468255142025	0.39554316785335736	1.8245763525379645E-10	translational initiation
GO:0035264	332	3	2	1	122	2	2	false	0.04877387887820188	0.4092874867068223	3.3870749220973707E-6	multicellular organism growth
GO:0030534	332	3	2	1	121	2	2	false	0.0491735537190093	0.4092874867068223	3.4724633655116144E-6	adult behavior
GO:0007610	332	8	2	1	317	2	1	false	0.04991414766600656	0.4092874867068223	4.322280646767127E-16	behavior
GO:0006414	332	24	2	2	105	2	2	false	0.05054945054944818	0.4092874867068223	3.3260850347576404E-24	translational elongation
GO:1990635	332	1	2	1	19	1	1	false	0.052631578947368335	0.41282894736842035	0.052631578947368335	proximal dendrite
GO:0048523	332	74	2	2	302	2	3	false	0.05942663527753712	0.4169435215946815	1.751432125515845E-72	negative regulation of cellular process
GO:0008135	332	2	2	1	66	2	3	false	0.06013986013986001	0.4169435215946815	4.6620046620046533E-4	translation factor activity, RNA binding
GO:0044297	332	10	2	1	320	2	1	false	0.06161833855798284	0.4169435215946815	3.7149193025568033E-19	cell body
GO:0048009	332	1	2	1	16	1	1	false	0.06249999999999998	0.4169435215946815	0.06249999999999998	insulin-like growth factor receptor signaling pathway
GO:0043604	332	26	2	2	102	2	2	false	0.0630945447485915	0.4169435215946815	7.908955698938546E-25	amide biosynthetic process
GO:0036464	332	9	2	1	276	2	2	false	0.06426877470356056	0.4169435215946815	4.454705662588997E-17	cytoplasmic ribonucleoprotein granule
GO:0000339	332	2	2	1	60	2	1	false	0.06610169491525458	0.4169435215946815	5.649717514124324E-4	RNA cap binding
GO:0048872	332	3	2	1	44	1	1	false	0.06818181818181827	0.4169435215946815	7.550588945937783E-5	homeostasis of number of cells
GO:0043603	332	36	2	2	135	2	1	false	0.06965174129352815	0.4169435215946815	1.290357983014499E-33	cellular amide metabolic process
GO:0050779	332	3	2	1	43	1	4	false	0.06976744186046464	0.4169435215946815	8.103071063933269E-5	RNA destabilization
GO:0007093	332	3	2	1	42	1	3	false	0.07142857142857183	0.41694352159468673	8.710801393728372E-5	mitotic cell cycle checkpoint
GO:0010605	332	58	2	2	206	2	3	false	0.07828557897229176	0.4433801827896486	1.0730108591239852E-52	negative regulation of macromolecule metabolic process
GO:0009892	332	70	2	2	247	2	3	false	0.07949047101806449	0.4433801827896486	2.0037132184006642E-63	negative regulation of metabolic process
GO:0090079	332	4	2	1	95	2	2	false	0.08286674132138837	0.4521641754710539	3.141152394578919E-7	translation regulator activity, nucleic acid binding
GO:0035770	332	10	2	1	115	1	2	false	0.0869565217391309	0.46438482886216714	1.3415544825221146E-14	ribonucleoprotein granule
GO:1901566	332	63	2	2	207	2	2	false	0.09159983115238246	0.4730413772273411	9.492906416754759E-55	organonitrogen compound biosynthetic process
GO:0021953	332	3	2	1	32	1	2	false	0.09375000000000044	0.4730413772273411	2.0161290322580634E-4	central nervous system neuron differentiation
GO:0010629	332	41	2	2	131	2	3	false	0.09630064591896176	0.4730413772273411	5.866786217940845E-35	negative regulation of gene expression
GO:0048519	332	100	2	2	317	2	2	false	0.09883001237869268	0.4730413772273411	3.1130121432912196E-85	negative regulation of biological process
GO:0032268	332	58	2	2	181	2	3	false	0.10147329650091381	0.4730413772273411	7.851737058026464E-49	regulation of cellular protein metabolic process
GO:0032502	332	102	2	2	317	2	1	false	0.1028431098510413	0.4730413772273411	6.842091461893019E-86	developmental process
GO:0051246	332	62	2	2	192	2	4	false	0.10313045375218373	0.4730413772273411	5.732777682877432E-52	regulation of protein metabolic process
GO:0016458	332	16	2	1	301	2	2	false	0.10365448504981578	0.4730413772273411	6.914283224319081E-27	gene silencing
GO:0000077	332	1	2	1	9	1	2	false	0.11111111111111104	0.4780952380952379	0.11111111111111104	DNA damage checkpoint
GO:0046700	332	18	2	1	160	1	2	false	0.11249999999999992	0.4780952380952379	3.660178160186712E-24	heterocycle catabolic process
GO:0010608	332	31	2	2	90	2	1	false	0.1161048689138589	0.4780952380952379	7.675551283836377E-25	posttranscriptional regulation of gene expression
GO:1903313	332	5	2	1	43	1	3	false	0.11627906976744111	0.4780952380952379	1.0388552646068375E-6	positive regulation of mRNA metabolic process
GO:0019439	332	19	2	1	159	1	2	false	0.11949685534591468	0.4780952380952379	5.5573577100028595E-25	aromatic compound catabolic process
GO:0040007	332	20	2	1	317	2	1	false	0.12238949007704797	0.4780952380952379	4.273166949732159E-32	growth
GO:0043043	332	24	2	2	67	2	3	false	0.1248303934871125	0.4780952380952379	1.0277875409950792E-18	peptide biosynthetic process
GO:2000134	332	2	2	1	16	1	4	false	0.12499999999999997	0.4780952380952379	0.008333333333333312	negative regulation of G1/S transition of mitotic cell cycle
GO:1902807	332	2	2	1	16	1	3	false	0.12499999999999997	0.4780952380952379	0.008333333333333312	negative regulation of cell cycle G1/S phase transition
GO:0048871	332	9	2	1	139	2	2	false	0.12574288395370095	0.4780952380952379	2.4404742855690254E-14	multicellular organismal homeostasis
GO:0006401	332	15	2	1	116	1	3	false	0.12931034482758755	0.4780952380952379	3.6326777082410397E-19	RNA catabolic process
GO:0031331	332	14	2	1	108	1	4	false	0.1296296296296301	0.4780952380952379	7.156253264392992E-18	positive regulation of cellular catabolic process
GO:1901361	332	20	2	1	153	1	2	false	0.13071895424835875	0.4780952380952379	1.8034714180155982E-25	organic cyclic compound catabolic process
GO:0036477	332	22	2	1	320	2	1	false	0.13297413793101098	0.4780952380952379	1.8123426840312997E-34	somatodendritic compartment
GO:0001894	332	2	2	1	15	1	2	false	0.13333333333333328	0.4780952380952379	0.009523809523809502	tissue homeostasis
GO:0050905	332	3	2	1	21	1	1	false	0.1428571428571429	0.48805555555555313	7.518796992481195E-4	neuromuscular process
GO:0032501	332	121	2	2	317	2	1	false	0.14495068482208	0.48805555555555313	6.307892396524805E-91	multicellular organismal process
GO:0034655	332	17	2	1	117	1	5	false	0.14529914529914284	0.48805555555555313	8.361583622252208E-21	nucleobase-containing compound catabolic process
GO:0009896	332	17	2	1	117	1	3	false	0.14529914529914284	0.48805555555555313	8.361583622252208E-21	positive regulation of catabolic process
GO:0010948	332	7	2	1	48	1	3	false	0.14583333333333262	0.48805555555555313	1.3581591792980692E-8	negative regulation of cell cycle process
GO:0050839	332	20	2	1	257	2	1	false	0.14986624513617847	0.4949529938050105	3.288357739507666E-30	cell adhesion molecule binding
GO:0043487	332	12	2	1	151	2	5	false	0.15311258278144615	0.4964997287194672	5.3388603233551054E-18	regulation of RNA stability
GO:0005829	332	126	2	2	320	2	2	false	0.15429075235106948	0.4964997287194672	1.490023087055551E-92	cytosol
GO:0061014	332	4	2	1	24	1	4	false	0.16666666666666607	0.5229166666666697	9.41087897609627E-5	positive regulation of mRNA catabolic process
GO:0045930	332	7	2	1	42	1	3	false	0.16666666666666763	0.5229166666666697	3.7066789313259776E-8	negative regulation of mitotic cell cycle
GO:1903311	332	13	2	1	76	1	2	false	0.17105263157894518	0.5234012974976854	6.547747499564647E-15	regulation of mRNA metabolic process
GO:0045786	332	9	2	1	100	2	3	false	0.1727272727272732	0.5234012974976854	5.256982853425355E-13	negative regulation of cell cycle
GO:0006974	332	9	2	1	52	1	1	false	0.17307692307692385	0.5234012974976854	2.7180742204957054E-10	cellular response to DNA damage stimulus
GO:0009889	332	77	2	2	183	2	2	false	0.17570407734340632	0.5250205168237498	1.3741511091756133E-53	regulation of biosynthetic process
GO:0060249	332	8	2	1	44	1	1	false	0.18181818181818213	0.536898395721926	5.6423019673460945E-9	anatomical structure homeostasis
GO:0045935	332	26	2	1	140	1	4	false	0.18571428571428045	0.5409482758620675	7.619929956424852E-29	positive regulation of nucleobase-containing compound metabolic process
GO:0005768	332	27	2	1	144	1	2	false	0.1874999999999995	0.5409482758620675	7.7884394543986E-30	endosome
GO:0032991	332	143	2	2	323	2	1	false	0.19523873622676893	0.5456521739130443	1.0960354658490998E-95	protein-containing complex
GO:0031326	332	77	2	2	173	2	3	false	0.19666621857775976	0.5456521739130443	3.898827641592344E-51	regulation of cellular biosynthetic process
GO:1901988	332	6	2	1	30	1	3	false	0.19999999999999962	0.5456521739130443	1.684139615174105E-6	negative regulation of cell cycle phase transition
GO:2000045	332	5	2	1	25	1	3	false	0.20000000000000032	0.5456521739130443	1.882175795219262E-5	regulation of G1/S transition of mitotic cell cycle
GO:1902806	332	5	2	1	25	1	2	false	0.20000000000000032	0.5456521739130443	1.882175795219262E-5	regulation of cell cycle G1/S phase transition
GO:0051254	332	24	2	1	116	1	4	false	0.20689655172414065	0.5488338192419835	2.2744317491689407E-25	positive regulation of RNA metabolic process
GO:0044270	332	19	2	1	171	2	2	false	0.21045751633985155	0.5488338192419835	1.2853768153083995E-25	cellular nitrogen compound catabolic process
GO:0010556	332	71	2	2	154	2	3	false	0.21093285799165495	0.5488338192419835	1.0860303764686681E-45	regulation of macromolecule biosynthetic process
GO:0007417	332	17	2	1	80	1	2	false	0.21250000000000066	0.5488338192419835	9.853209479737374E-18	central nervous system development
GO:0031323	332	125	2	2	270	2	3	false	0.21341043645873828	0.5488338192419835	2.2743000902764235E-80	regulation of cellular metabolic process
GO:1901991	332	6	2	1	28	1	4	false	0.2142857142857147	0.5488338192419835	2.654350480437428E-6	negative regulation of mitotic cell cycle phase transition
GO:0061013	332	12	2	1	103	2	4	false	0.22044545973728918	0.558704318936822	6.539608075462151E-16	regulation of mRNA catabolic process
GO:0097708	332	67	2	1	301	1	2	false	0.2225913621262239	0.558704318936822	8.974987399792062E-69	intracellular vesicle
GO:0044389	332	14	2	1	62	1	1	false	0.22580645161290547	0.5611625678696958	3.438909653668441E-14	ubiquitin-like protein ligase binding
GO:0009059	332	106	2	2	221	2	2	false	0.2289181406828261	0.5633181697195034	6.643071002307714E-66	macromolecule biosynthetic process
GO:0048589	332	13	2	1	105	2	2	false	0.23333333333332282	0.5669625643556705	7.1624278921727E-17	developmental growth
GO:0019222	332	135	2	2	278	2	2	false	0.2349167597330268	0.5669625643556705	4.8300570633987896E-83	regulation of metabolic process
GO:0099080	332	41	2	1	320	2	1	false	0.24018416927895087	0.5704545454545455	9.469478588462338E-53	supramolecular complex
GO:0098590	332	57	2	1	234	1	2	false	0.24358974358974073	0.5704545454545455	6.262029158356547E-56	plasma membrane region
GO:0007626	332	2	2	1	8	1	1	false	0.24999999999999994	0.5704545454545455	0.035714285714285705	locomotory behavior
GO:0007631	332	2	2	1	8	1	1	false	0.24999999999999994	0.5704545454545455	0.035714285714285705	feeding behavior
GO:0044819	332	1	2	1	4	1	2	false	0.25000000000000006	0.5704545454545455	0.25000000000000006	mitotic G1/S transition checkpoint
GO:0048873	332	1	2	1	4	1	2	false	0.25000000000000006	0.5704545454545455	0.25000000000000006	homeostasis of number of cells within a tissue
GO:1901363	332	146	2	2	289	2	1	false	0.2543492887351137	0.5751501934460679	2.1774838635715286E-86	heterocyclic compound binding
GO:0097159	332	148	2	2	289	2	1	false	0.26138985005769516	0.5857933246828704	2.332972468032242E-86	organic cyclic compound binding
GO:0051171	332	116	2	2	225	2	2	false	0.26468253968251576	0.587923163365588	3.8902054744834965E-67	regulation of nitrogen compound metabolic process
GO:0080090	332	119	2	2	229	2	2	false	0.2689420056691523	0.5921442405522563	2.6246743713476083E-68	regulation of primary metabolic process
GO:0034645	332	105	2	2	201	2	3	false	0.2716417910447597	0.5928877352368234	6.765050081751814E-60	cellular macromolecule biosynthetic process
GO:0016071	332	26	2	1	92	1	1	false	0.2826086956521713	0.6107018634298929	1.764932931747011E-23	mRNA metabolic process
GO:0042995	332	50	2	1	320	2	1	false	0.2884992163008875	0.6107018634298929	9.575248749828281E-60	cell projection
GO:0005794	332	48	2	1	305	2	3	false	0.2904227782570982	0.6107018634298929	3.501421699777021E-57	Golgi apparatus
GO:0048285	332	43	2	1	147	1	1	false	0.2925170068027184	0.6107018634298929	3.602369583802117E-38	organelle fission
GO:0022402	332	48	2	1	301	2	2	false	0.29395348837204305	0.6107018634298929	6.971406831042325E-57	cell cycle process
GO:0051726	332	30	2	1	188	2	2	false	0.29440209352596425	0.6107018634298929	1.8235798293749035E-35	regulation of cell cycle
GO:0009058	332	133	2	2	241	2	1	false	0.30352697095437114	0.622590461784903	2.0095681436308257E-71	biosynthetic process
GO:0007049	332	50	2	1	301	2	1	false	0.30509413067547037	0.622590461784903	2.678955194185734E-58	cell cycle
GO:0060255	332	119	2	2	213	2	2	false	0.31096642749576237	0.6256171686862851	6.011846432892902E-63	regulation of macromolecule metabolic process
GO:0044249	332	131	2	2	233	2	2	false	0.31504365842830184	0.6256171686862851	8.407194884874783E-69	cellular biosynthetic process
GO:0044271	332	95	2	2	168	2	2	false	0.3182919874536428	0.6256171686862851	1.8279814708349726E-49	cellular nitrogen compound biosynthetic process
GO:1901576	332	131	2	2	231	2	2	false	0.3205345379258	0.6256171686862851	4.411369896105297E-68	organic substance biosynthetic process
GO:0034641	332	135	2	2	237	2	2	false	0.3234284488307351	0.6256171686862851	8.681028562847372E-70	cellular nitrogen compound metabolic process
GO:0031982	332	94	2	1	288	1	1	false	0.3263888888888616	0.6256171686862851	2.0082683884375954E-78	vesicle
GO:0050885	332	1	2	1	3	1	1	false	0.33333333333333337	0.6256171686862851	0.33333333333333337	neuromuscular process controlling balance
GO:0021522	332	1	2	1	3	1	3	false	0.33333333333333337	0.6256171686862851	0.33333333333333337	spinal cord motor neuron differentiation
GO:0044774	332	1	2	1	3	1	2	false	0.33333333333333337	0.6256171686862851	0.33333333333333337	mitotic DNA integrity checkpoint
GO:0031570	332	1	2	1	3	1	1	false	0.33333333333333337	0.6256171686862851	0.33333333333333337	DNA integrity checkpoint
GO:0005783	332	56	2	1	305	2	3	false	0.33399482312335543	0.6256171686862851	1.1763121725146903E-62	endoplasmic reticulum
GO:0010467	332	120	2	2	204	2	1	false	0.34482758620687837	0.641123882503159	1.6719202086853001E-59	gene expression
GO:0050794	332	181	2	2	303	2	2	false	0.35604222673919345	0.653645833333291	4.259610972159962E-88	regulation of cellular process
GO:0048869	332	60	2	1	303	2	2	false	0.35735361615625666	0.653645833333291	5.69066639154569E-65	cellular developmental process
GO:0040029	332	18	2	1	90	2	1	false	0.3617977528089895	0.653645833333291	2.63876740621417E-19	regulation of gene expression, epigenetic
GO:0043025	332	8	2	1	22	1	2	false	0.36363636363636237	0.653645833333291	3.127247709291045E-6	neuronal cell body
GO:0043228	332	111	2	1	301	1	1	false	0.36877076411957943	0.653645833333291	1.8525115236992402E-85	non-membrane-bounded organelle
GO:0009790	332	18	2	1	88	2	1	false	0.3691222570532856	0.653645833333291	4.1346883653708007E-19	embryo development
GO:0050789	332	194	2	2	317	2	2	false	0.37377710338213593	0.653645833333291	2.4766152093736326E-91	regulation of biological process
GO:0033554	332	52	2	1	139	1	2	false	0.3741007194244651	0.653645833333291	1.768019460508304E-39	cellular response to stress
GO:0043232	332	111	2	1	296	1	2	false	0.3749999999999757	0.653645833333291	1.885231836043961E-84	intracellular non-membrane-bounded organelle
GO:0010468	332	90	2	2	146	2	2	false	0.3783656117146671	0.6549639209681478	8.990165667442543E-42	regulation of gene expression
GO:0031329	332	33	2	1	152	2	3	false	0.38820146392465926	0.6633802169516381	3.6913424917551668E-34	regulation of cellular catabolic process
GO:2000112	332	70	2	2	112	2	3	false	0.38851351351350916	0.6633802169516381	8.52363030125556E-32	regulation of cellular macromolecule biosynthetic process
GO:0003723	332	60	2	2	95	2	1	false	0.3964165733482615	0.6649006622516556	8.323540185513295E-27	RNA binding
GO:0022008	332	27	2	1	68	1	2	false	0.3970588235294092	0.6649006622516556	1.4687700593172575E-19	neurogenesis
GO:0044843	332	12	2	1	30	1	1	false	0.39999999999999963	0.6649006622516556	1.1561599188838122E-8	cell cycle G1/S phase transition
GO:0003743	332	2	2	1	5	1	2	false	0.39999999999999997	0.6649006622516556	0.10000000000000002	translation initiation factor activity
GO:0009057	332	49	2	1	213	2	2	false	0.40800779519882796	0.6733714506823061	1.9831379126623537E-49	macromolecule catabolic process
GO:0003676	332	95	2	2	148	2	2	false	0.41046148189001125	0.6733714506823061	1.7274591868160112E-41	nucleic acid binding
GO:0044265	332	47	2	1	200	2	3	false	0.41567839195976664	0.6744581168535436	6.579369658175999E-47	cellular macromolecule catabolic process
GO:0061157	332	3	2	1	13	2	4	false	0.423076923076922	0.6744581168535436	0.0034965034965034974	mRNA destabilization
GO:0030182	332	25	2	1	59	1	2	false	0.42372881355931863	0.6744581168535436	3.3020731042150167E-17	neuron differentiation
GO:0019899	332	62	2	1	257	2	1	false	0.42500607976650345	0.6744581168535436	3.699868506446755E-61	enzyme binding
GO:0007167	332	23	2	1	54	1	1	false	0.42592592592592815	0.6744581168535436	9.208696835961638E-16	enzyme linked receptor protein signaling pathway
GO:0031410	332	67	2	1	276	2	2	false	0.4272463768116073	0.6744581168535436	6.591846186257567E-66	cytoplasmic vesicle
GO:0019538	332	151	2	2	229	2	3	false	0.43380831992642055	0.6805368018845722	2.896184247071563E-63	protein metabolic process
GO:0031325	332	63	2	1	248	2	4	false	0.4442993339427844	0.6843899113837772	1.573808593797414E-60	positive regulation of cellular metabolic process
GO:0001701	332	4	2	1	9	1	1	false	0.44444444444444403	0.6843899113837772	0.007936507936507922	in utero embryonic development
GO:0000082	332	12	2	1	27	1	2	false	0.44444444444444503	0.6843899113837772	5.752462341505269E-8	G1/S transition of mitotic cell cycle
GO:0065007	332	213	2	2	317	2	1	false	0.4507846504012771	0.6863709479827955	1.5929685663942652E-86	biological regulation
GO:0031224	332	83	2	1	320	2	2	false	0.4520768025077664	0.6863709479827955	5.555848797752734E-79	intrinsic component of membrane
GO:0009893	332	68	2	1	261	2	3	false	0.45393457117587277	0.6863709479827955	1.6997230106186017E-64	positive regulation of metabolic process
GO:0003008	332	33	2	1	121	2	1	false	0.4727272727272824	0.7105062602068735	1.9898014515630942E-30	system process
GO:0006402	332	14	2	1	51	2	3	false	0.4776470588235272	0.7107908950901163	7.735709934837747E-13	mRNA catabolic process
GO:0051173	332	61	2	1	220	2	3	false	0.4785803237857755	0.7107908950901163	6.548945862343258E-56	positive regulation of nitrogen compound metabolic process
GO:0007399	332	39	2	1	80	1	1	false	0.48750000000000404	0.7197794117647118	9.534244373718508E-24	nervous system development
GO:0009894	332	45	2	1	156	2	2	false	0.49503722084362906	0.7254335260115632	2.822734884215333E-40	regulation of catabolic process
GO:0042592	332	44	2	1	88	1	1	false	0.49999999999998485	0.7254335260115632	3.809740727933852E-26	homeostatic process
GO:0009792	332	9	2	1	18	1	1	false	0.5000000000000018	0.7254335260115632	2.056766762649123E-5	embryo development ending in birth or egg hatching
GO:0044267	332	136	2	2	191	2	2	false	0.5059244971066768	0.7259358095923975	2.5126095675146334E-49	cellular protein metabolic process
GO:1901575	332	70	2	1	236	2	2	false	0.5061305445365321	0.7259358095923975	8.57810566799085E-62	organic substance catabolic process
GO:0007275	332	88	2	2	123	2	2	false	0.5101959216313486	0.7276089564174346	1.5779446403838658E-31	multicellular organism development
GO:0010604	332	63	2	1	208	2	3	false	0.5150501672240619	0.7303818755550257	6.617651107834245E-55	positive regulation of macromolecule metabolic process
GO:0010564	332	25	2	1	48	1	2	false	0.5208333333333299	0.734433520599246	3.230214179333149E-14	regulation of cell cycle process
GO:0006950	332	84	2	1	159	1	1	false	0.5283018867924546	0.7381867363885816	2.790354863763475E-47	response to stress
GO:0044248	332	73	2	1	233	2	2	false	0.5293769424300585	0.7381867363885816	2.175386576643938E-62	cellular catabolic process
GO:0023052	332	101	2	1	317	2	1	false	0.5363973964779686	0.7386624264799166	1.4489134860478456E-85	signaling
GO:0007165	332	96	2	1	301	2	5	false	0.5368770764118822	0.7386624264799166	2.9262891974796794E-81	signal transduction
GO:1901564	332	170	2	2	231	2	2	false	0.540749105966486	0.7386624264799166	2.0553796289262964E-57	organonitrogen compound metabolic process
GO:1901987	332	19	2	1	35	1	2	false	0.542857142857145	0.7386624264799166	2.4630972913946895E-10	regulation of cell cycle phase transition
GO:0048522	332	98	2	1	302	2	3	false	0.5444324657322095	0.7386624264799166	4.4931844792832655E-82	positive regulation of cellular process
GO:0007346	332	24	2	1	43	1	2	false	0.558139534883719	0.753188297074266	1.2492622608986976E-12	regulation of mitotic cell cycle
GO:0007166	332	54	2	1	96	1	1	false	0.5624999999999931	0.755013368983948	3.2705861006024975E-28	cell surface receptor signaling pathway
GO:0007154	332	103	2	1	301	2	1	false	0.5680398671095437	0.7583936523643376	2.130092452564777E-83	cell communication
GO:0009056	332	83	2	1	241	2	1	false	0.5711272475795779	0.7584811594839896	7.458612962715257E-67	catabolic process
GO:0097447	332	19	2	1	33	1	3	false	0.5757575757575728	0.7587912141899583	1.2212857403165354E-9	dendritic tree
GO:0008152	332	241	2	2	317	2	1	false	0.5774068602003269	0.7587912141899583	2.8355804392380033E-75	metabolic process
GO:0048518	332	113	2	1	317	2	2	false	0.5865910633708863	0.7668456088858983	4.538687372031908E-89	positive regulation of biological process
GO:0044237	332	233	2	2	303	2	2	false	0.5907372194172198	0.7682644667032237	1.3766529258402167E-70	cellular metabolic process
GO:0044260	332	185	2	2	238	2	2	false	0.6034818990886686	0.7807935910889475	2.4850019142082423E-54	cellular macromolecule metabolic process
GO:0016441	332	13	2	1	35	2	3	false	0.6117647058823547	0.78090715572294	6.77351755133536E-10	posttranscriptional gene silencing
GO:1901990	332	19	2	1	31	1	3	false	0.612903225806451	0.78090715572294	7.086141438320131E-9	regulation of mitotic cell cycle phase transition
GO:0030425	332	19	2	1	31	1	2	false	0.612903225806451	0.78090715572294	7.086141438320131E-9	dendrite
GO:0044770	332	30	2	1	48	1	1	false	0.6249999999999982	0.7919831716723099	1.3680195602842553E-13	cell cycle phase transition
GO:0044772	332	27	2	1	43	1	2	false	0.6279069767441819	0.7919831716723099	3.7709928928056474E-12	mitotic cell cycle phase transition
GO:0050877	332	21	2	1	33	1	1	false	0.6363636363636318	0.7986363636363579	2.8183517084227716E-9	nervous system process
GO:0043005	332	31	2	1	48	1	1	false	0.6458333333333318	0.8064883913764492	2.356033687156231E-13	neuron projection
GO:0065008	332	88	2	1	213	2	1	false	0.6567455044733324	0.8160550575386456	3.463367658727237E-62	regulation of biological quality
GO:0008344	332	2	2	1	3	1	2	false	0.6666666666666667	0.8243021346469622	0.33333333333333337	adult locomotory behavior
GO:0051716	332	129	2	1	303	2	2	false	0.6710379647235147	0.825639848752952	3.79168802137108E-89	cellular response to stimulus
GO:0012505	332	140	2	1	320	2	3	false	0.6843652037616808	0.8379300787521066	1.2780402730496864E-94	endomembrane system
GO:0007169	332	16	2	1	23	1	1	false	0.6956521739130437	0.8476150274377376	4.079018751249198E-6	transmembrane receptor protein tyrosine kinase signaling pathway
GO:0019219	332	73	2	1	160	2	4	false	0.705896226415067	0.8559418011119894	1.9984031336797819E-47	regulation of nucleobase-containing compound metabolic process
GO:0090304	332	98	2	1	212	2	2	false	0.712018241974371	0.8592143208440728	5.065350127896407E-63	nucleic acid metabolic process
GO:0005773	332	143	2	1	305	2	2	false	0.7187014667817203	0.8631295127378554	6.063984474011862E-91	vacuole
GO:0005737	332	276	2	2	323	2	2	false	0.7297655904466485	0.872243634295756	1.020639794972702E-57	cytoplasm
GO:0051252	332	68	2	1	137	2	3	false	0.7481751824817185	0.8802125299415173	8.465972125887405E-41	regulation of RNA metabolic process
GO:0045296	332	15	2	1	20	1	1	false	0.7500000000000008	0.8802125299415173	6.449948400412804E-5	cadherin binding
GO:0050896	332	159	2	1	317	2	1	false	0.7523659305992423	0.8802125299415173	8.377343028585279E-95	response to stimulus
GO:0006139	332	114	2	1	227	2	5	false	0.7533039647576785	0.8802125299415173	8.784044856095733E-68	nucleobase-containing compound metabolic process
GO:0006725	332	118	2	1	233	2	1	false	0.7574737309456883	0.8802125299415173	1.414382531872105E-69	cellular aromatic compound metabolic process
GO:0046483	332	118	2	1	233	2	1	false	0.7574737309456883	0.8802125299415173	1.414382531872105E-69	heterocycle metabolic process
GO:0005886	332	181	2	1	234	1	2	false	0.7735042735042302	0.8946984914726349	6.856774497015748E-54	plasma membrane
GO:0043170	332	204	2	2	231	2	1	false	0.7794466403160951	0.8974362693547702	8.056574582401013E-36	macromolecule metabolic process
GO:1901360	332	124	2	1	231	2	1	false	0.7865236213061286	0.8977681747883675	1.0307323807494193E-68	organic cyclic compound metabolic process
GO:0006996	332	147	2	1	186	1	1	false	0.7903225806452057	0.8977681747883675	4.594775237629756E-41	organelle organization
GO:0005515	332	257	2	2	289	2	1	false	0.7904652056901562	0.8977681747883675	2.789102920783782E-43	protein binding
GO:0071944	332	181	2	1	320	2	1	false	0.8120885579936357	0.9157102682982431	1.6523234958712685E-94	cell periphery
GO:0120025	332	48	2	1	59	1	2	false	0.8135593220338972	0.9157102682982431	3.573064920377407E-12	plasma membrane bounded cell projection
GO:0006807	332	219	2	2	241	2	1	false	0.8254149377594477	0.9228035743122208	1.1902212656387908E-31	nitrogen compound metabolic process
GO:0048856	332	93	2	2	102	2	1	false	0.8305183459522503	0.9228035743122208	4.366020704126291E-13	anatomical structure development
GO:0005488	332	289	2	2	317	2	1	false	0.8308908677074179	0.9228035743122208	9.727631283239548E-41	binding
GO:0000278	332	42	2	1	50	1	2	false	0.839999999999989	0.9288105726872126	1.8626183030373441E-9	mitotic cell cycle
GO:0016043	332	186	2	1	302	2	2	false	0.8532485533869387	0.9371937908716637	9.351822633513702E-87	cellular component organization
GO:0071840	332	196	2	1	317	2	1	false	0.855049315177733	0.9371937908716637	6.307892396524805E-91	cellular component organization or biogenesis
GO:0048513	332	58	2	1	93	2	2	false	0.8609163160355042	0.9383964122554435	2.099695306684583E-26	animal organ development
GO:0044238	332	224	2	2	241	2	1	false	0.8636237897649699	0.9383964122554435	2.03072183529897E-26	primary metabolic process
GO:1903047	332	42	2	1	48	1	2	false	0.8749999999999906	0.9466594827586106	8.148955075788353E-8	mitotic cell cycle process
GO:0010494	332	8	2	1	9	1	1	false	0.8888888888888886	0.9575584167858843	0.11111111111111104	cytoplasmic stress granule
GO:0009987	332	301	2	2	317	2	1	false	0.9014495068482375	0.96693942828593	2.956787001756026E-27	cellular process
GO:0043231	332	275	2	1	301	1	2	false	0.913621262458341	0.9689744541343278	4.4222740532663693E-38	intracellular membrane-bounded organelle
GO:0005622	332	309	2	2	323	2	1	false	0.9150625925428881	0.9689744541343278	8.623222322410371E-25	intracellular
GO:0071704	332	231	2	2	241	2	1	false	0.9185684647305028	0.9689744541343278	6.633945754754382E-18	organic substance metabolic process
GO:0003674	332	317	2	2	330	2	1	false	0.9226489822235233	0.9689744541343278	1.4373803489818437E-23	molecular_function
GO:0008150	332	317	2	2	330	2	1	false	0.9226489822235233	0.9689744541343278	1.4373803489818437E-23	biological_process
GO:0016020	332	234	2	1	320	2	1	false	0.9283894984324255	0.970940683777245	2.5954870699920162E-80	membrane
GO:0016070	332	92	2	1	98	1	1	false	0.9387755102040731	0.9777288508764413	9.500119013690448E-10	RNA metabolic process
GO:0043227	332	288	2	1	301	1	1	false	0.9568106312292117	0.9895004683026233	4.8646131053025507E-23	membrane-bounded organelle
GO:0005575	332	323	2	2	330	2	1	false	0.9579626047710655	0.9895004683026233	1.2608201210965122E-14	cellular_component
GO:0048699	332	26	2	1	27	1	1	false	0.9629629629629642	0.9905889496053444	0.037037037037037035	generation of neurons
GO:0140014	332	42	2	1	43	1	2	false	0.9767441860464996	0.9952284946236724	0.02325581395348822	mitotic nuclear division
GO:0110165	332	320	2	2	323	2	1	false	0.9814818375864408	0.9952284946236724	1.797164469842868E-7	cellular anatomical entity
GO:0048731	332	80	2	1	93	2	2	false	0.9817671809256489	0.9952284946236724	3.852654648545616E-16	system development
GO:0030154	332	59	2	1	60	1	1	false	0.9833333333333496	0.9952284946236724	0.016666666666666833	cell differentiation
GO:0016021	332	82	2	1	83	1	1	false	0.987951807228941	0.995887163110298	0.012048192771084355	integral component of membrane
GO:0043226	332	301	2	1	320	2	1	false	0.9966496865203752	0.9978218027178326	5.295747701953036E-31	organelle
GO:0043229	332	296	2	1	311	2	2	false	0.9978218027178326	0.9978218027178326	7.482623334090945E-26	intracellular organelle
GO:0000000	332	330	2	2	0	0	0	true	1.0	1.0	1.0	Gene Ontology
GO:0000280	332	43	2	1	43	1	1	true	1.0	1.0	1.0	nuclear division
GO:0000340	332	2	2	1	2	1	1	true	1.0	1.0	1.0	RNA 7-methylguanosine cap binding
GO:0050881	332	1	2	1	1	1	1	true	1.0	1.0	1.0	musculoskeletal movement
GO:0043009	332	9	2	1	9	1	1	true	1.0	1.0	1.0	chordate embryonic development
GO:0043488	332	12	2	1	12	1	2	true	1.0	1.0	1.0	regulation of mRNA stability
GO:0044773	332	1	2	1	1	1	2	true	1.0	1.0	1.0	mitotic DNA damage checkpoint
GO:0044783	332	1	2	1	1	1	1	true	1.0	1.0	1.0	G1 DNA damage checkpoint
GO:0031571	332	1	2	1	1	1	3	true	1.0	1.0	1.0	mitotic G1 DNA damage checkpoint
GO:0031625	332	14	2	1	14	1	1	true	1.0	1.0	1.0	ubiquitin protein ligase binding
