## Supplementary File S3 for "Computational identification of human biological processes and protein sequence motifs putatively targeted by SARS-CoV-2 proteins using protein-protein interaction networks": table-mcl2_cluster31-Parent-Child-Union-Benjamini-Hochberg.txt

ID	Pop.total	Pop.term	Study.total	Study.term	Pop.family	Study.family	nparents	is.trivial	p	p.adjusted	p.min	name
GO:0001098	332	1	2	1	257	2	1	false	0.007782101167314862	0.7228571428571261	0.0038910505836576453	basal transcription machinery binding
GO:0002039	332	1	2	1	257	2	1	false	0.007782101167314862	0.7228571428571261	0.0038910505836576453	p53 binding
GO:0070816	332	1	2	1	55	1	2	false	0.018181818181817966	0.7228571428571261	0.018181818181817966	phosphorylation of RNA polymerase II C-terminal domain
GO:1901407	332	1	2	1	47	1	3	false	0.02127659574468076	0.7228571428571261	0.02127659574468076	regulation of phosphorylation of RNA polymerase II C-terminal domain
GO:0140030	332	3	2	1	257	2	1	false	0.023255107003889757	0.7228571428571261	3.5763332570380576E-7	modification-dependent protein binding
GO:0042393	332	3	2	1	257	2	1	false	0.023255107003889757	0.7228571428571261	3.5763332570380576E-7	histone binding
GO:0000083	332	2	2	1	83	1	3	false	0.02409638554216871	0.7228571428571261	2.9385836027034354E-4	regulation of transcription involved in G1/S transition of mitotic cell cycle
GO:0106140	332	1	2	1	32	1	1	false	0.03125000000000015	0.7228571428571261	0.03125000000000015	P-TEFb complex binding
GO:0043414	332	6	2	1	188	1	3	false	0.03191489361702013	0.7228571428571261	1.7675815317587387E-11	macromolecule methylation
GO:0070063	332	2	2	1	62	1	1	false	0.032258064516129344	0.7228571428571261	5.288207297726192E-4	RNA polymerase binding
GO:0032259	332	9	2	1	241	1	1	false	0.037344398340253174	0.7228571428571261	1.5390754151032158E-16	methylation
GO:0006325	332	7	2	1	186	1	2	false	0.037634408602152065	0.7228571428571261	7.335918252173616E-13	chromatin organization
GO:0008213	332	4	2	1	99	1	1	false	0.040404040404039644	0.7228571428571261	2.6564827743029676E-7	protein alkylation
GO:1902751	332	1	2	1	20	1	3	false	0.05000000000000003	0.7228571428571261	0.05000000000000003	positive regulation of cell cycle G2/M phase transition
GO:0005654	332	75	2	2	320	2	2	false	0.05436912225704386	0.7228571428571261	4.0405282581189467E-75	nucleoplasm
GO:0016604	332	9	2	1	320	2	2	false	0.05554467084638512	0.7228571428571261	1.1553399030952167E-17	nuclear body
GO:0008353	332	1	2	1	18	1	1	false	0.05555555555555571	0.7228571428571261	0.05555555555555571	RNA polymerase II CTD heptapeptide repeat kinase activity
GO:0010971	332	1	2	1	18	1	4	false	0.05555555555555571	0.7228571428571261	0.05555555555555571	positive regulation of G2/M transition of mitotic cell cycle
GO:0032784	332	3	2	1	54	1	2	false	0.05555555555555584	0.7228571428571261	4.031607805192707E-5	regulation of DNA-templated transcription, elongation
GO:0016569	332	6	2	1	105	1	2	false	0.057142857142855816	0.7228571428571261	6.21371153627075E-10	covalent chromatin modification
GO:0016570	332	6	2	1	99	1	2	false	0.06060606060605951	0.730158730158717	8.924354224981837E-10	histone modification
GO:0006354	332	4	2	1	59	1	2	false	0.06779661016949107	0.7521367521367402	2.1971937441500066E-6	DNA-templated transcription, elongation
GO:0045787	332	8	2	1	117	1	3	false	0.06837606837606729	0.7521367521367402	1.466431735228391E-12	positive regulation of cell cycle
GO:0034243	332	3	2	1	32	1	3	false	0.09375000000000044	0.7912631154156534	2.0161290322580634E-4	regulation of transcription elongation from RNA polymerase II promoter
GO:0003682	332	14	2	1	289	2	1	false	0.09469915417147196	0.7912631154156534	4.234178340363764E-24	chromatin binding
GO:0006368	332	4	2	1	34	1	2	false	0.11764705882352884	0.7912631154156534	2.1562877350353505E-5	transcription elongation from RNA polymerase II promoter
GO:0045931	332	5	2	1	42	1	3	false	0.11904761904761973	0.7912631154156534	1.1755467467919599E-6	positive regulation of mitotic cell cycle
GO:1901989	332	4	2	1	33	1	3	false	0.12121212121212037	0.7912631154156534	2.443792766373403E-5	positive regulation of cell cycle phase transition
GO:2001252	332	4	2	1	33	1	3	false	0.12121212121212037	0.7912631154156534	2.443792766373403E-5	positive regulation of chromosome organization
GO:0010638	332	19	2	1	152	1	3	false	0.12499999999999487	0.7912631154156534	1.3796556347819405E-24	positive regulation of organelle organization
GO:0031056	332	4	2	1	32	1	3	false	0.12500000000000058	0.7912631154156534	2.780867630700786E-5	regulation of histone modification
GO:0003712	332	7	2	1	55	1	2	false	0.1272727272727258	0.7912631154156534	4.9278628634898985E-9	transcription coregulator activity
GO:0051276	332	21	2	1	147	1	1	false	0.14285714285714055	0.7912631154156534	7.016752313208054E-26	chromosome organization
GO:1901992	332	4	2	1	28	1	4	false	0.14285714285714302	0.7912631154156534	4.884004884004907E-5	positive regulation of mitotic cell cycle phase transition
GO:0051091	332	18	2	1	121	1	4	false	0.1487603305785135	0.7912631154156534	7.832929680033745E-22	positive regulation of DNA-binding transcription factor activity
GO:0032786	332	3	2	1	20	1	3	false	0.15000000000000008	0.7912631154156534	8.771929824561416E-4	positive regulation of DNA-templated transcription, elongation
GO:0032101	332	15	2	1	98	1	2	false	0.15306122448979292	0.7912631154156534	5.4731309242531915E-18	regulation of response to external stimulus
GO:0031058	332	4	2	1	26	1	4	false	0.15384615384615358	0.7912631154156534	6.688963210702295E-5	positive regulation of histone modification
GO:0000794	332	2	2	1	13	1	2	false	0.15384615384615394	0.7912631154156534	0.012820512820512787	condensed nuclear chromosome
GO:0051130	332	32	2	1	207	1	3	false	0.1545893719806752	0.7912631154156534	2.552454447538199E-38	positive regulation of cellular component organization
GO:0022402	332	48	2	1	301	1	2	false	0.15946843853819298	0.7912631154156534	6.971406831042325E-57	cell cycle process
GO:0051726	332	30	2	1	188	1	2	false	0.15957446808510092	0.7912631154156534	1.8235798293749035E-35	regulation of cell cycle
GO:0007049	332	50	2	1	301	1	1	false	0.16611295681061805	0.7912631154156534	2.678955194185734E-58	cell cycle
GO:0090068	332	8	2	1	48	1	3	false	0.16666666666666585	0.7912631154156534	2.6500666913133367E-9	positive regulation of cell cycle process
GO:0033044	332	7	2	1	42	1	2	false	0.16666666666666763	0.7912631154156534	3.7066789313259776E-8	regulation of chromosome organization
GO:0006974	332	9	2	1	52	1	1	false	0.17307692307692385	0.7912631154156534	2.7180742204957054E-10	cellular response to DNA damage stimulus
GO:0023056	332	25	2	1	144	1	3	false	0.17361111111111038	0.7912631154156534	1.5579097837417196E-28	positive regulation of signaling
GO:0000793	332	4	2	1	23	1	1	false	0.17391304347826084	0.7912631154156534	1.1293054771315566E-4	condensed chromosome
GO:0140110	332	29	2	1	317	2	1	false	0.17485924210355375	0.7912631154156534	9.761290907057908E-42	transcription regulator activity
GO:0018022	332	3	2	1	17	1	2	false	0.17647058823529424	0.7912631154156534	0.001470588235294117	peptidyl-lysine methylation
GO:0048584	332	33	2	1	185	1	3	false	0.17837837837838647	0.7912631154156534	2.7620885931603374E-37	positive regulation of response to stimulus
GO:0010647	332	25	2	1	138	1	3	false	0.1811594202898536	0.7912631154156534	5.002828507153484E-28	positive regulation of cell communication
GO:0045935	332	26	2	1	140	1	4	false	0.18571428571428045	0.7912631154156534	7.619929956424852E-29	positive regulation of nucleobase-containing compound metabolic process
GO:0044419	332	60	2	1	317	1	1	false	0.18927444794950815	0.7912631154156534	2.8140636816218703E-66	interspecies interaction between organisms
GO:0031974	332	141	2	2	320	2	1	false	0.1933777429466853	0.7912631154156534	1.0011315472221832E-94	membrane-enclosed lumen
GO:0009891	332	31	2	1	155	1	3	false	0.19999999999999943	0.7912631154156534	2.5860077232155245E-33	positive regulation of biosynthetic process
GO:0032968	332	3	2	1	15	1	4	false	0.19999999999999987	0.7912631154156534	0.002197802197802196	positive regulation of transcription elongation from RNA polymerase II promoter
GO:0033043	332	32	2	1	157	1	2	false	0.20382165605094799	0.7912631154156534	4.223432505659515E-34	regulation of organelle organization
GO:0031328	332	31	2	1	150	1	4	false	0.20666666666667205	0.7912631154156534	8.023076976399038E-33	positive regulation of cellular biosynthetic process
GO:0051254	332	24	2	1	116	1	4	false	0.20689655172414065	0.7912631154156534	2.2744317491689407E-25	positive regulation of RNA metabolic process
GO:0005694	332	23	2	1	111	1	1	false	0.20720720720720154	0.7912631154156534	2.7199259387015134E-24	chromosome
GO:0031981	332	85	2	2	186	2	2	false	0.20749782040104528	0.7912631154156534	3.463003682760075E-55	nuclear lumen
GO:0051090	332	21	2	1	101	1	3	false	0.20792079207920502	0.7912631154156534	3.8792396100376267E-22	regulation of DNA-binding transcription factor activity
GO:0044877	332	32	2	1	289	2	1	false	0.2095347943098783	0.7912631154156534	2.7891029207836234E-43	protein-containing complex binding
GO:0010557	332	28	2	1	130	1	4	false	0.21538461538461262	0.7912631154156534	4.532865851042521E-29	positive regulation of macromolecule biosynthetic process
GO:0043233	332	141	2	2	301	2	2	false	0.21860465116276473	0.7912631154156534	9.71439598844852E-90	organelle lumen
GO:0010628	332	31	2	1	138	1	3	false	0.2246376811594194	0.7912631154156534	1.4579053251918285E-31	positive regulation of gene expression
GO:0070013	332	141	2	2	296	2	2	false	0.2260650480989146	0.7912631154156534	2.358028283743369E-88	intracellular organelle lumen
GO:0031401	332	25	2	1	108	1	3	false	0.2314814814814819	0.7912631154156534	4.6201056109383495E-25	positive regulation of protein modification process
GO:0032270	332	36	2	1	153	1	4	false	0.2352941176470457	0.7912631154156534	7.360603173988244E-36	positive regulation of cellular protein metabolic process
GO:0009967	332	24	2	1	101	1	5	false	0.23762376237623517	0.7912631154156534	9.556452009148265E-24	positive regulation of signal transduction
GO:0051174	332	35	2	1	147	1	2	false	0.23809523809523378	0.7912631154156534	1.1812372302671896E-34	regulation of phosphorus metabolic process
GO:0051128	332	57	2	1	237	1	2	false	0.24050632911393705	0.7912631154156534	2.7323253576789965E-56	regulation of cellular component organization
GO:0000228	332	11	2	1	86	2	2	false	0.2407660738714131	0.7912631154156534	4.087578375605271E-14	nuclear chromosome
GO:0004672	332	21	2	1	87	1	4	false	0.24137931034483134	0.7912631154156534	1.3194638597740655E-20	protein kinase activity
GO:0051247	332	41	2	1	165	1	4	false	0.24848484848485874	0.7912631154156534	9.289284022635263E-40	positive regulation of protein metabolic process
GO:0044093	332	43	2	1	317	2	2	false	0.25326438525731687	0.7912631154156534	3.404403666581935E-54	positive regulation of molecular function
GO:0031325	332	63	2	1	248	1	4	false	0.2540322580645404	0.7912631154156534	1.573808593797414E-60	positive regulation of cellular metabolic process
GO:0007249	332	15	2	1	59	1	2	false	0.2542372881355917	0.7912631154156534	2.5065441547513134E-14	I-kappaB kinase/NF-kappaB signaling
GO:1901363	332	146	2	2	289	2	1	false	0.2543492887351137	0.7912631154156534	2.1774838635715286E-86	heterocyclic compound binding
GO:0005634	332	140	2	2	275	2	1	false	0.258261446582624	0.7912631154156534	3.585439627802201E-82	nucleus
GO:0009893	332	68	2	1	261	1	3	false	0.2605363984674098	0.7912631154156534	1.6997230106186017E-64	positive regulation of metabolic process
GO:0097159	332	148	2	2	289	2	1	false	0.26138985005769516	0.7912631154156534	2.332972468032242E-86	organic cyclic compound binding
GO:0031399	332	31	2	1	118	1	2	false	0.2627118644067782	0.7912631154156534	3.6997870739997797E-29	regulation of protein modification process
GO:0031347	332	12	2	1	45	1	2	false	0.26666666666666755	0.7937254901960811	3.47704883141775E-11	regulation of defense response
GO:0006793	332	63	2	1	233	1	1	false	0.2703862660944447	0.7954386665336571	1.4851844070197817E-58	phosphorus metabolic process
GO:1902533	332	17	2	1	62	1	3	false	0.2741935483870992	0.7955974842767296	1.352022759305324E-15	positive regulation of intracellular signal transduction
GO:0051173	332	61	2	1	220	1	3	false	0.2772727272727198	0.7955974842767296	6.548945862343258E-56	positive regulation of nitrogen compound metabolic process
GO:1902680	332	20	2	1	71	1	5	false	0.2816901408450725	0.7955974842767296	4.437172176372006E-18	positive regulation of RNA biosynthetic process
GO:0080134	332	33	2	1	114	1	2	false	0.2894736842105341	0.7955974842767296	1.9790487265541646E-29	regulation of response to stress
GO:0048285	332	43	2	1	147	1	1	false	0.2925170068027184	0.7955974842767296	3.602369583802117E-38	organelle fission
GO:0045893	332	19	2	1	63	1	4	false	0.30158730158730074	0.7955974842767296	1.6310115826540473E-16	positive regulation of transcription, DNA-templated
GO:0009605	332	48	2	1	159	1	1	false	0.30188679245283817	0.7955974842767296	7.426995379600725E-42	response to external stimulus
GO:0010604	332	63	2	1	208	1	3	false	0.30288461538462536	0.7955974842767296	6.617651107834245E-55	positive regulation of macromolecule metabolic process
GO:0006952	332	26	2	1	84	1	1	false	0.30952380952381553	0.7955974842767296	2.8602674376974984E-22	defense response
GO:0023051	332	61	2	1	195	1	2	false	0.3128205128205248	0.7955974842767296	3.9028461033031574E-52	regulation of signaling
GO:0006468	332	33	2	1	105	1	2	false	0.31428571428570895	0.7955974842767296	4.916958066043935E-28	protein phosphorylation
GO:0023052	332	101	2	1	317	1	1	false	0.31861198738167956	0.7955974842767296	1.4489134860478456E-85	signaling
GO:0007165	332	96	2	1	301	1	5	false	0.3189368770763865	0.7955974842767296	2.9262891974796794E-81	signal transduction
GO:0032268	332	58	2	1	181	1	3	false	0.3204419889502846	0.7955974842767296	7.851737058026464E-49	regulation of cellular protein metabolic process
GO:0051246	332	62	2	1	192	1	4	false	0.32291666666667906	0.7955974842767296	5.732777682877432E-52	regulation of protein metabolic process
GO:0048522	332	98	2	1	302	1	3	false	0.3245033112582526	0.7955974842767296	4.4931844792832655E-82	positive regulation of cellular process
GO:0010646	332	60	2	1	183	1	2	false	0.327868852458999	0.7955974842767296	8.345387973762174E-50	regulation of cell communication
GO:0000414	332	1	2	1	3	1	2	false	0.33333333333333337	0.7955974842767296	0.33333333333333337	regulation of histone H3-K36 methylation
GO:0000416	332	1	2	1	3	1	3	false	0.33333333333333337	0.7955974842767296	0.33333333333333337	positive regulation of histone H3-K36 methylation
GO:0018023	332	1	2	1	3	1	1	false	0.33333333333333337	0.7955974842767296	0.33333333333333337	peptidyl-lysine trimethylation
GO:0007154	332	103	2	1	301	1	1	false	0.34219269102987676	0.800995024875619	2.130092452564777E-83	cell communication
GO:0035556	332	59	2	1	312	2	2	false	0.3429384120702228	0.800995024875619	3.4132379789261103E-65	intracellular signal transduction
GO:0048518	332	113	2	1	317	1	2	false	0.3564668769715685	0.800995024875619	4.538687372031908E-89	positive regulation of biological process
GO:1903508	332	20	2	1	56	1	3	false	0.35714285714286187	0.800995024875619	1.2728904491493287E-15	positive regulation of nucleic acid-templated transcription
GO:0045944	332	14	2	1	39	1	3	false	0.35897435897435753	0.800995024875619	6.629319556996302E-11	positive regulation of transcription by RNA polymerase II
GO:0043122	332	13	2	1	36	1	2	false	0.3611111111111113	0.800995024875619	4.32752510224204E-10	regulation of I-kappaB kinase/NF-kappaB signaling
GO:0048583	332	78	2	1	215	1	2	false	0.3627906976744123	0.800995024875619	1.2236745923948775E-60	regulation of response to stimulus
GO:0033554	332	52	2	1	139	1	2	false	0.3741007194244651	0.800995024875619	1.768019460508304E-39	cellular response to stress
GO:0006351	332	55	2	1	145	1	3	false	0.37931034482757864	0.800995024875619	2.343864620440334E-41	transcription, DNA-templated
GO:0018205	332	16	2	1	42	1	1	false	0.38095238095238326	0.800995024875619	6.005655347801604E-12	peptidyl-lysine modification
GO:1902275	332	4	2	1	10	1	2	false	0.39999999999999947	0.800995024875619	0.00476190476190475	regulation of chromatin organization
GO:0044843	332	12	2	1	30	1	1	false	0.39999999999999963	0.800995024875619	1.1561599188838122E-8	cell cycle G1/S phase transition
GO:0031060	332	2	2	1	5	1	2	false	0.39999999999999997	0.800995024875619	0.10000000000000002	regulation of histone methylation
GO:0031062	332	2	2	1	5	1	3	false	0.39999999999999997	0.800995024875619	0.10000000000000002	positive regulation of histone methylation
GO:0065009	332	73	2	1	318	2	2	false	0.40697974326922004	0.800995024875619	7.431659902502291E-74	regulation of molecular function
GO:0140096	332	72	2	1	176	1	1	false	0.40909090909092016	0.800995024875619	3.186684185153766E-51	catalytic activity, acting on a protein
GO:0003676	332	95	2	2	148	2	2	false	0.41046148189001125	0.800995024875619	1.7274591868160112E-41	nucleic acid binding
GO:0009889	332	77	2	1	183	1	2	false	0.42076502732238785	0.800995024875619	1.3741511091756133E-53	regulation of biosynthetic process
GO:0006954	332	11	2	1	26	1	1	false	0.4230769230769218	0.800995024875619	1.2943040268386837E-7	inflammatory response
GO:0018193	332	42	2	1	99	1	1	false	0.424242424242414	0.800995024875619	6.101240639317122E-29	peptidyl-amino acid modification
GO:0019899	332	62	2	1	257	2	1	false	0.42500607976650345	0.800995024875619	3.699868506446755E-61	enzyme binding
GO:0051716	332	129	2	1	303	1	2	false	0.42574257425741674	0.800995024875619	3.79168802137108E-89	cellular response to stimulus
GO:0016571	332	3	2	1	7	1	2	false	0.42857142857142844	0.800995024875619	0.02857142857142854	histone methylation
GO:0032774	332	59	2	1	137	1	3	false	0.43065693430658314	0.800995024875619	3.132897432886904E-40	RNA biosynthetic process
GO:0018130	332	72	2	1	165	1	2	false	0.43636363636365744	0.800995024875619	1.3059643179360761E-48	heterocycle biosynthetic process
GO:0019438	332	72	2	1	165	1	2	false	0.43636363636365744	0.800995024875619	1.3059643179360761E-48	aromatic compound biosynthetic process
GO:0050727	332	7	2	1	16	1	3	false	0.4374999999999999	0.800995024875619	8.741258741258732E-5	regulation of inflammatory response
GO:0016740	332	77	2	1	176	1	1	false	0.4375000000000131	0.800995024875619	6.846475780969501E-52	transferase activity
GO:0000082	332	12	2	1	27	1	2	false	0.44444444444444503	0.800995024875619	5.752462341505269E-8	G1/S transition of mitotic cell cycle
GO:0031326	332	77	2	1	173	1	3	false	0.44508670520231647	0.800995024875619	3.898827641592344E-51	regulation of cellular biosynthetic process
GO:0003700	332	25	2	1	55	1	3	false	0.4545454545454485	0.800995024875619	3.240597127024605E-16	DNA-binding transcription factor activity
GO:0043123	332	10	2	1	22	1	3	false	0.4545454545454533	0.800995024875619	1.5464411749241542E-6	positive regulation of I-kappaB kinase/NF-kappaB signaling
GO:0019219	332	73	2	1	160	1	4	false	0.45624999999999843	0.800995024875619	1.9984031336797819E-47	regulation of nucleobase-containing compound metabolic process
GO:1901362	332	76	2	1	166	1	2	false	0.4578313253012363	0.800995024875619	3.1112899805453504E-49	organic cyclic compound biosynthetic process
GO:0010556	332	71	2	1	154	1	3	false	0.46103896103895475	0.800995024875619	1.0860303764686681E-45	regulation of macromolecule biosynthetic process
GO:0090304	332	98	2	1	212	1	2	false	0.4622641509433862	0.800995024875619	5.065350127896407E-63	nucleic acid metabolic process
GO:0031323	332	125	2	1	270	1	3	false	0.4629629629629548	0.800995024875619	2.2743000902764235E-80	regulation of cellular metabolic process
GO:0009966	332	54	2	1	116	1	4	false	0.46551724137931255	0.800995024875619	2.1409997905115193E-34	regulation of signal transduction
GO:1902531	332	34	2	1	73	1	2	false	0.46575342465753894	0.800995024875619	1.347196481424663E-21	regulation of intracellular signal transduction
GO:0016772	332	36	2	1	77	1	1	false	0.4675324675324653	0.800995024875619	8.571326378648767E-23	transferase activity, transferring phosphorus-containing groups
GO:0001067	332	26	2	1	95	2	1	false	0.4745800671892481	0.800995024875619	6.680771305563065E-24	regulatory region nucleic acid binding
GO:0001932	332	23	2	1	48	1	3	false	0.4791666666666642	0.800995024875619	3.2302141793331265E-14	regulation of protein phosphorylation
GO:0009059	332	106	2	1	221	1	2	false	0.47963800904975423	0.800995024875619	6.643071002307714E-66	macromolecule biosynthetic process
GO:0019222	332	135	2	1	278	1	2	false	0.48561151079139253	0.800995024875619	4.8300570633987896E-83	regulation of metabolic process
GO:0051252	332	68	2	1	137	1	3	false	0.4963503649635196	0.800995024875619	8.465972125887405E-41	regulation of RNA metabolic process
GO:0043175	332	1	2	1	2	1	1	false	0.5	0.800995024875619	0.5	RNA polymerase core enzyme binding
GO:0097198	332	1	2	1	2	1	2	false	0.5	0.800995024875619	0.5	histone H3-K36 trimethylation
GO:0050896	332	159	2	1	317	1	1	false	0.501577287066191	0.800995024875619	8.377343028585279E-95	response to stimulus
GO:0006139	332	114	2	1	227	1	5	false	0.5022026431718151	0.800995024875619	8.784044856095733E-68	nucleobase-containing compound metabolic process
GO:0006725	332	118	2	1	233	1	1	false	0.5064377682403906	0.800995024875619	1.414382531872105E-69	cellular aromatic compound metabolic process
GO:0046483	332	118	2	1	233	1	1	false	0.5064377682403906	0.800995024875619	1.414382531872105E-69	heterocycle metabolic process
GO:0043412	332	104	2	1	204	1	1	false	0.5098039215686389	0.800995024875619	7.248316467404357E-61	macromolecule modification
GO:0051171	332	116	2	1	225	1	2	false	0.5155555555555646	0.800995024875619	3.8902054744834965E-67	regulation of nitrogen compound metabolic process
GO:0000086	332	15	2	1	29	1	2	false	0.5172413793103448	0.800995024875619	1.2893450075787727E-8	G2/M transition of mitotic cell cycle
GO:0080090	332	119	2	1	229	1	2	false	0.5196506550217971	0.800995024875619	2.6246743713476083E-68	regulation of primary metabolic process
GO:0010564	332	25	2	1	48	1	2	false	0.5208333333333299	0.800995024875619	3.230214179333149E-14	regulation of cell cycle process
GO:0034645	332	105	2	1	201	1	3	false	0.5223880597014975	0.800995024875619	6.765050081751814E-60	cellular macromolecule biosynthetic process
GO:0006950	332	84	2	1	159	1	1	false	0.5283018867924546	0.800995024875619	2.790354863763475E-47	response to stress
GO:1901360	332	124	2	1	231	1	1	false	0.536796536796547	0.800995024875619	1.0307323807494193E-68	organic cyclic compound metabolic process
GO:1901987	332	19	2	1	35	1	2	false	0.542857142857145	0.800995024875619	2.4630972913946895E-10	regulation of cell cycle phase transition
GO:0034654	332	72	2	1	131	1	5	false	0.5496183206106731	0.800995024875619	1.0024322449416023E-38	nucleobase-containing compound biosynthetic process
GO:0009058	332	133	2	1	241	1	1	false	0.5518672199170528	0.800995024875619	2.0095681436308257E-71	biosynthetic process
GO:0007346	332	24	2	1	43	1	2	false	0.558139534883719	0.800995024875619	1.2492622608986976E-12	regulation of mitotic cell cycle
GO:0060255	332	119	2	1	213	1	2	false	0.5586854460093862	0.800995024875619	6.011846432892902E-63	regulation of macromolecule metabolic process
GO:0044249	332	131	2	1	233	1	2	false	0.5622317596567148	0.800995024875619	8.407194884874783E-69	cellular biosynthetic process
GO:0019220	332	35	2	1	62	1	2	false	0.5645161290322621	0.800995024875619	3.575354141131915E-18	regulation of phosphate metabolic process
GO:0044271	332	95	2	1	168	1	2	false	0.5654761904762141	0.800995024875619	1.8279814708349726E-49	cellular nitrogen compound biosynthetic process
GO:0044839	332	17	2	1	30	1	1	false	0.5666666666666649	0.800995024875619	8.35004385860533E-9	cell cycle G2/M phase transition
GO:1901576	332	131	2	1	231	1	2	false	0.5670995670995812	0.800995024875619	4.411369896105297E-68	organic substance biosynthetic process
GO:0034641	332	135	2	1	237	1	2	false	0.5696202531645735	0.800995024875619	8.681028562847372E-70	cellular nitrogen compound metabolic process
GO:1905269	332	4	2	1	7	1	3	false	0.5714285714285712	0.800995024875619	0.02857142857142855	positive regulation of chromatin organization
GO:0006355	332	54	2	1	94	1	4	false	0.5744680851063928	0.800995024875619	1.7321570985770093E-27	regulation of transcription, DNA-templated
GO:0043169	332	73	2	1	127	1	1	false	0.5748031496062971	0.800995024875619	3.4252055470801852E-37	cation binding
GO:0006357	332	32	2	1	55	1	2	false	0.5818181818181721	0.800995024875619	5.357787250013993E-16	regulation of transcription by RNA polymerase II
GO:0010467	332	120	2	1	204	1	1	false	0.5882352941176399	0.800995024875619	1.6719202086853001E-59	gene expression
GO:0050794	332	181	2	1	303	1	2	false	0.5973597359735681	0.800995024875619	4.259610972159962E-88	regulation of cellular process
GO:0042325	332	30	2	1	50	1	2	false	0.5999999999999969	0.800995024875619	2.1218262567674248E-14	regulation of phosphorylation
GO:0016301	332	30	2	1	50	1	2	false	0.5999999999999969	0.800995024875619	2.1218262567674248E-14	kinase activity
GO:0043228	332	111	2	1	301	2	1	false	0.6023255813952656	0.800995024875619	1.8525115236992402E-85	non-membrane-bounded organelle
GO:0044212	332	26	2	1	43	1	2	false	0.6046511627906945	0.800995024875619	2.3743288584331833E-12	transcription regulatory region DNA binding
GO:0043232	332	111	2	1	296	2	2	false	0.6101694915253258	0.800995024875619	1.885231836043961E-84	intracellular non-membrane-bounded organelle
GO:0016773	332	22	2	1	36	1	1	false	0.611111111111114	0.800995024875619	2.6341457144082177E-10	phosphotransferase activity, alcohol group as acceptor
GO:0050789	332	194	2	1	317	1	2	false	0.6119873817033865	0.800995024875619	2.4766152093736326E-91	regulation of biological process
GO:1901990	332	19	2	1	31	1	3	false	0.612903225806451	0.800995024875619	7.086141438320131E-9	regulation of mitotic cell cycle phase transition
GO:0016043	332	186	2	1	302	1	2	false	0.6158940397350137	0.800995024875619	9.351822633513702E-87	cellular component organization
GO:0010468	332	90	2	1	146	1	2	false	0.6164383561643946	0.800995024875619	8.990165667442543E-42	regulation of gene expression
GO:0006366	332	34	2	1	55	1	1	false	0.6181818181818137	0.800995024875619	1.1880310858726769E-15	transcription by RNA polymerase II
GO:0071840	332	196	2	1	317	1	1	false	0.6182965299683778	0.800995024875619	6.307892396524805E-91	cellular component organization or biogenesis
GO:0044770	332	30	2	1	48	1	1	false	0.6249999999999982	0.800995024875619	1.3680195602842553E-13	cell cycle phase transition
GO:2000112	332	70	2	1	112	1	3	false	0.6250000000000071	0.800995024875619	8.52363030125556E-32	regulation of cellular macromolecule biosynthetic process
GO:0003690	332	27	2	1	43	1	1	false	0.6279069767441819	0.800995024875619	3.7709928928056474E-12	double-stranded DNA binding
GO:0044772	332	27	2	1	43	1	2	false	0.6279069767441819	0.800995024875619	3.7709928928056474E-12	mitotic cell cycle phase transition
GO:2001141	332	55	2	1	87	1	4	false	0.6321839080459946	0.800995024875619	1.5850094520201234E-24	regulation of RNA biosynthetic process
GO:0036211	332	99	2	1	156	1	2	false	0.6346153846153822	0.800995024875619	5.062497877892816E-44	protein modification process
GO:1902749	332	14	2	1	22	1	2	false	0.6363636363636341	0.800995024875619	3.1272477092910503E-6	regulation of cell cycle G2/M phase transition
GO:0043565	332	28	2	1	43	1	1	false	0.6511627906976691	0.8148148148148149	6.59923756240987E-12	sequence-specific DNA binding
GO:0019538	332	151	2	1	229	1	3	false	0.6593886462882	0.8148148148148149	2.896184247071563E-63	protein metabolic process
GO:0006479	332	4	2	1	6	1	2	false	0.6666666666666662	0.8148148148148149	0.06666666666666664	protein methylation
GO:0070577	332	2	2	1	3	1	2	false	0.6666666666666667	0.8148148148148149	0.33333333333333337	lysine-acetylated histone binding
GO:0140033	332	2	2	1	3	1	1	false	0.6666666666666667	0.8148148148148149	0.33333333333333337	acetylation-dependent protein binding
GO:0010452	332	2	2	1	3	1	1	false	0.6666666666666667	0.8148148148148149	0.33333333333333337	histone H3-K36 methylation
GO:0065007	332	213	2	1	317	1	1	false	0.6719242902207538	0.8172925260858208	1.5929685663942652E-86	biological regulation
GO:0043167	332	127	2	1	289	2	1	false	0.6866349480968618	0.8311896740119906	1.781196708628032E-85	ion binding
GO:0032991	332	143	2	1	323	2	1	false	0.6902101801819573	0.8315389313620725	1.0960354658490998E-95	protein-containing complex
GO:0010389	332	14	2	1	20	1	3	false	0.7000000000000006	0.8389856113587844	2.579979360165124E-5	regulation of G2/M transition of mitotic cell cycle
GO:0003677	332	43	2	1	95	2	1	false	0.7030235162374003	0.8389856113587844	4.71732334845822E-28	DNA binding
GO:0044267	332	136	2	1	191	1	2	false	0.7120418848167965	0.8457586706978851	2.5126095675146334E-49	cellular protein metabolic process
GO:0006464	332	99	2	1	136	1	2	false	0.7279411764705956	0.8606033534909378	3.510532747907118E-34	cellular protein modification process
GO:1901564	332	170	2	1	231	1	2	false	0.7359307359307716	0.8660022148394662	2.0553796289262964E-57	organonitrogen compound metabolic process
GO:0016310	332	46	2	1	62	1	1	false	0.7419354838709815	0.8690262843488811	3.658414525179187E-15	phosphorylation
GO:0044403	332	45	2	1	60	1	1	false	0.7500000000000061	0.8744239631336477	1.8799081160634936E-14	symbiotic process
GO:0008152	332	241	2	1	317	1	1	false	0.7602523659304469	0.8823112320201976	2.8355804392380033E-75	metabolic process
GO:0044237	332	233	2	1	303	1	2	false	0.7689768976896951	0.888361438883529	1.3766529258402167E-70	cellular metabolic process
GO:0044260	332	185	2	1	238	1	2	false	0.777310924369641	0.8903971845148312	2.4850019142082423E-54	cellular macromolecule metabolic process
GO:0016607	332	7	2	1	9	1	1	false	0.7777777777777775	0.8903971845148312	0.027777777777777755	nuclear speck
GO:0006996	332	147	2	1	186	1	1	false	0.7903225806452057	0.8968058163211189	4.594775237629756E-41	organelle organization
GO:0005515	332	257	2	2	289	2	1	false	0.7904652056901562	0.8968058163211189	2.789102920783782E-43	protein binding
GO:0003824	332	176	2	1	317	2	1	false	0.8029389450144366	0.9068908620029129	5.762522426740682E-94	catalytic activity
GO:0005488	332	289	2	2	317	2	1	false	0.8308908677074179	0.9341305775241441	9.727631283239548E-41	binding
GO:0043231	332	275	2	2	301	2	2	false	0.8344407530452829	0.9341305775241441	4.4222740532663693E-38	intracellular membrane-bounded organelle
GO:0000278	332	42	2	1	50	1	2	false	0.839999999999989	0.9362114537444811	1.8626183030373441E-9	mitotic cell cycle
GO:0004674	332	18	2	1	21	1	1	false	0.8571428571428551	0.9511278195488699	7.518796992481195E-4	protein serine/threonine kinase activity
GO:0003723	332	60	2	1	95	2	1	false	0.8667413213885719	0.9575788397873741	8.323540185513295E-27	RNA binding
GO:1903047	332	42	2	1	48	1	2	false	0.8749999999999906	0.9624999999999896	8.148955075788353E-8	mitotic cell cycle process
GO:0043170	332	204	2	1	231	1	1	false	0.8831168831168854	0.9646718935790717	8.056574582401013E-36	macromolecule metabolic process
GO:0043226	332	301	2	2	320	2	1	false	0.884600313479623	0.9646718935790717	5.295747701953036E-31	organelle
GO:0051092	332	16	2	1	18	1	1	false	0.8888888888888917	0.9651883643299982	0.006535947712418325	positive regulation of NF-kappaB transcription factor activity
GO:1990837	332	26	2	1	29	1	2	false	0.8965517241379318	0.9693486590038323	2.7367268746579103E-4	sequence-specific double-stranded DNA binding
GO:0043229	332	296	2	2	311	2	2	false	0.905715174774648	0.9730388899745938	7.482623334090945E-26	intracellular organelle
GO:0006807	332	219	2	1	241	1	1	false	0.908713692946127	0.9730388899745938	1.1902212656387908E-31	nitrogen compound metabolic process
GO:0005622	332	309	2	2	323	2	1	false	0.9150625925428881	0.9730388899745938	8.623222322410371E-25	intracellular
GO:0043227	332	288	2	2	301	2	1	false	0.9153488372093016	0.9730388899745938	4.8646131053025507E-23	membrane-bounded organelle
GO:0003674	332	317	2	2	330	2	1	false	0.9226489822235233	0.9757407758132437	1.4373803489818437E-23	molecular_function
GO:0000976	332	25	2	1	27	1	2	false	0.9259259259259245	0.9757407758132437	0.0028490028490028452	transcription regulatory region sequence-specific DNA binding
GO:0044238	332	224	2	1	241	1	1	false	0.9294605809130108	0.9757407758132437	2.03072183529897E-26	primary metabolic process
GO:0016070	332	92	2	1	98	1	1	false	0.9387755102040731	0.9814471243042582	9.500119013690448E-10	RNA metabolic process
GO:0097659	332	56	2	1	59	1	1	false	0.9491525423728621	0.9817897760681142	3.0760712418099554E-5	nucleic acid-templated transcription
GO:0009987	332	301	2	1	317	1	1	false	0.9495268138801245	0.9817897760681142	2.956787001756026E-27	cellular process
GO:0016032	332	43	2	1	45	1	1	false	0.9555555555555637	0.9817897760681142	0.0010101010101010136	viral process
GO:0005575	332	323	2	2	330	2	1	false	0.9579626047710655	0.9817897760681142	1.2608201210965122E-14	cellular_component
GO:0071704	332	231	2	1	241	1	1	false	0.9585062240664989	0.9817897760681142	6.633945754754382E-18	organic substance metabolic process
GO:0046872	332	71	2	1	73	1	1	false	0.9726027397260251	0.9880322499369981	3.805175038051768E-4	metal ion binding
GO:0140014	332	42	2	1	43	1	2	false	0.9767441860464996	0.9880322499369981	0.02325581395348822	mitotic nuclear division
GO:0110165	332	320	2	2	323	2	1	false	0.9814818375864408	0.9880322499369981	1.797164469842868E-7	cellular anatomical entity
GO:1903506	332	55	2	1	56	1	2	false	0.9821428571428823	0.9880322499369981	0.017857142857143102	regulation of nucleic acid-templated transcription
GO:0006796	332	62	2	1	63	1	1	false	0.9841269841269704	0.9880322499369981	0.015873015873015803	phosphate-containing compound metabolic process
GO:0008150	332	317	2	1	330	2	1	false	0.9985631389887499	0.9985631389887499	1.4373803489818437E-23	biological_process
GO:0000000	332	330	2	2	0	0	0	true	1.0	1.0	1.0	Gene Ontology
GO:0000280	332	43	2	1	43	1	1	true	1.0	1.0	1.0	nuclear division
GO:0099122	332	1	2	1	1	1	1	true	1.0	1.0	1.0	RNA polymerase II C-terminal domain binding
GO:0000993	332	1	2	1	1	1	2	true	1.0	1.0	1.0	RNA polymerase II complex binding
GO:0001099	332	1	2	1	1	1	1	true	1.0	1.0	1.0	basal RNA polymerase II transcription machinery binding
GO:0034968	332	3	2	1	3	1	2	true	1.0	1.0	1.0	histone lysine methylation
GO:2001255	332	1	2	1	1	1	3	true	1.0	1.0	1.0	positive regulation of histone H3-K36 trimethylation
GO:2001253	332	1	2	1	1	1	2	true	1.0	1.0	1.0	regulation of histone H3-K36 trimethylation
