## Supplementary File S3 for "Computational identification of human biological processes and protein sequence motifs putatively targeted by SARS-CoV-2 proteins using protein-protein interaction networks": table-mcl2_cluster32-Parent-Child-Union-Benjamini-Hochberg.txt

ID	Pop.total	Pop.term	Study.total	Study.term	Pop.family	Study.family	nparents	is.trivial	p	p.adjusted	p.min	name
GO:0036464	332	9	2	2	276	2	2	false	9.486166007905619E-4	0.23122529644268733	4.454705662588997E-17	cytoplasmic ribonucleoprotein granule
GO:0050779	332	3	2	2	43	2	4	false	0.0033222591362126255	0.23122529644268733	8.103071063933269E-5	RNA destabilization
GO:0017148	332	5	2	2	71	2	6	false	0.00402414486921533	0.23122529644268733	7.680545232689421E-8	negative regulation of translation
GO:0034249	332	5	2	2	71	2	4	false	0.00402414486921533	0.23122529644268733	7.680545232689421E-8	negative regulation of cellular amide metabolic process
GO:0043487	332	12	2	2	151	2	5	false	0.005827814569536015	0.23122529644268733	5.3388603233551054E-18	regulation of RNA stability
GO:0140098	332	14	2	2	176	2	1	false	0.0059090909090909974	0.23122529644268733	5.4169255073717855E-21	catalytic activity, acting on RNA
GO:0032196	332	1	2	1	301	2	1	false	0.006644518272424307	0.23122529644268733	0.0033222591362123367	transposition
GO:0035770	332	10	2	2	115	2	2	false	0.006864988558352596	0.23122529644268733	1.3415544825221146E-14	ribonucleoprotein granule
GO:0045495	332	1	2	1	276	2	1	false	0.007246376811594155	0.23122529644268733	0.0036231884057972767	pole plasm
GO:0034248	332	14	2	2	142	2	3	false	0.009090000998901018	0.23122529644268733	1.2472427836942066E-19	regulation of cellular amide metabolic process
GO:0035145	332	1	2	1	209	2	2	false	0.009569377990430606	0.23122529644268733	0.004784688995215567	exon-exon junction complex
GO:0010528	332	1	2	1	181	2	2	false	0.011049723756905888	0.23122529644268733	0.0055248618784532475	regulation of transposition
GO:1903313	332	5	2	2	43	2	3	false	0.011074197120708751	0.23122529644268733	1.0388552646068375E-6	positive regulation of mRNA metabolic process
GO:0044270	332	19	2	2	171	2	2	false	0.011764705882351956	0.23122529644268733	1.2853768153083995E-25	cellular nitrogen compound catabolic process
GO:0046700	332	18	2	2	160	2	2	false	0.012028301886792006	0.23122529644268733	3.660178160186712E-24	heterocycle catabolic process
GO:0006417	332	14	2	2	121	2	5	false	0.012534435261708264	0.23122529644268733	1.3210031122901816E-18	regulation of translation
GO:0061013	332	12	2	2	103	2	4	false	0.01256424900057089	0.23122529644268733	6.539608075462151E-16	regulation of mRNA catabolic process
GO:0019439	332	19	2	2	159	2	2	false	0.013613565798901451	0.23122529644268733	5.5573577100028595E-25	aromatic compound catabolic process
GO:0006412	332	24	2	2	195	2	5	false	0.014591593973037914	0.23122529644268733	2.970747191335876E-31	translation
GO:0006401	332	15	2	2	116	2	3	false	0.015742128935532524	0.23122529644268733	3.6326777082410397E-19	RNA catabolic process
GO:0031331	332	14	2	2	108	2	4	false	0.015749394254067642	0.23122529644268733	7.156253264392992E-18	positive regulation of cellular catabolic process
GO:0008144	332	37	2	2	289	2	1	false	0.0160034602076123	0.23122529644268733	1.3532005315445187E-47	drug binding
GO:0099080	332	41	2	2	320	2	1	false	0.016065830721000054	0.23122529644268733	9.469478588462338E-53	supramolecular complex
GO:1901361	332	20	2	2	153	2	2	false	0.016339869281043244	0.23122529644268733	1.8034714180155982E-25	organic cyclic compound catabolic process
GO:0051248	332	23	2	2	169	2	4	false	0.01782192166807411	0.23122529644268733	7.115381467800805E-29	negative regulation of protein metabolic process
GO:0032269	332	21	2	2	150	2	4	false	0.018791946308724935	0.23122529644268733	4.448363868085514E-26	negative regulation of cellular protein metabolic process
GO:0034655	332	17	2	2	117	2	5	false	0.02004126142057163	0.23122529644268733	8.361583622252208E-21	nucleobase-containing compound catabolic process
GO:0009896	332	17	2	2	117	2	3	false	0.02004126142057163	0.23122529644268733	8.361583622252208E-21	positive regulation of catabolic process
GO:0009890	332	23	2	2	159	2	3	false	0.02014170846270225	0.23122529644268733	3.2101525395175106E-28	negative regulation of biosynthetic process
GO:0031327	332	21	2	2	143	2	4	false	0.020683541810300392	0.23122529644268733	1.3089693473413409E-25	negative regulation of cellular biosynthetic process
GO:0032204	332	1	2	1	95	2	4	false	0.02105263157894687	0.23122529644268733	0.010526315789473413	regulation of telomere maintenance
GO:0010558	332	20	2	2	133	2	4	false	0.02164502164502198	0.23122529644268733	3.649821983727661E-24	negative regulation of macromolecule biosynthetic process
GO:0061014	332	4	2	2	24	2	4	false	0.02173913043478257	0.23122529644268733	9.41087897609627E-5	positive regulation of mRNA catabolic process
GO:0006518	332	28	2	2	170	2	2	false	0.026313957535673043	0.2635135135135133	1.1323384985599744E-32	peptide metabolic process
GO:0010529	332	1	2	1	74	2	3	false	0.027027027027026994	0.2635135135135133	0.013513513513513471	negative regulation of transposition
GO:1903311	332	13	2	2	76	2	2	false	0.027368421052631275	0.2635135135135133	6.547747499564647E-15	regulation of mRNA metabolic process
GO:0000932	332	2	2	2	9	2	1	false	0.027777777777777755	0.2635135135135133	0.027777777777777755	P-body
GO:0051172	332	38	2	2	219	2	3	false	0.02944996020275424	0.27202463239912467	1.8319921489444876E-43	negative regulation of nitrogen compound metabolic process
GO:2000113	332	19	2	2	106	2	4	false	0.03072776280323426	0.27654986522910835	2.2367852715169336E-21	negative regulation of cellular macromolecule biosynthetic process
GO:0009607	332	29	2	2	159	2	1	false	0.03232226733540346	0.28362789586816534	1.9404198930208307E-32	response to biotic stimulus
GO:0045935	332	26	2	2	140	2	4	false	0.03340184994861019	0.2849025974025978	7.619929956424852E-29	positive regulation of nucleobase-containing compound metabolic process
GO:0031324	332	45	2	2	239	2	4	false	0.034808902640545425	0.2849025974025978	9.380756565819572E-50	negative regulation of cellular metabolic process
GO:0044419	332	60	2	2	317	2	1	false	0.03533921654753243	0.2849025974025978	2.8140636816218703E-66	interspecies interaction between organisms
GO:0042162	332	1	2	1	28	1	1	false	0.03571428571428577	0.2849025974025978	0.03571428571428577	telomeric DNA binding
GO:0098687	332	6	2	1	320	2	2	false	0.03720611285265796	0.2872340425531907	7.029231012515802E-13	chromosomal region
GO:0040029	332	18	2	2	90	2	1	false	0.03820224719101131	0.2872340425531907	2.63876740621417E-19	regulation of gene expression, epigenetic
GO:0061157	332	3	2	2	13	2	4	false	0.03846153846153835	0.2872340425531907	0.0034965034965034974	mRNA destabilization
GO:0051254	332	24	2	2	116	2	4	false	0.04137931034482831	0.30258620689655696	2.2744317491689407E-25	positive regulation of RNA metabolic process
GO:0097367	332	60	2	2	289	2	1	false	0.042531718569780275	0.30466598404067097	1.3495665134156008E-63	carbohydrate derivative binding
GO:0031329	332	33	2	2	152	2	3	false	0.04600906239107069	0.3229836179853163	3.6913424917551668E-34	regulation of cellular catabolic process
GO:0051052	332	3	2	1	124	2	3	false	0.04799370574350717	0.33030962188178464	3.2245166449548196E-6	regulation of DNA metabolic process
GO:0006414	332	24	2	2	105	2	2	false	0.05054945054944818	0.3412087912087752	3.3260850347576404E-24	translational elongation
GO:0009057	332	49	2	2	213	2	2	false	0.05208610151474401	0.34494757795613484	1.9831379126623537E-49	macromolecule catabolic process
GO:0044265	332	47	2	2	200	2	3	false	0.054321608040196784	0.34814606191216385	6.579369658175999E-47	cellular macromolecule catabolic process
GO:0036094	332	68	2	2	289	2	1	false	0.05473856209150242	0.34814606191216385	6.018445741359042E-68	small molecule binding
GO:0018995	332	9	2	1	320	2	1	false	0.05554467084638512	0.34814606191216385	1.1553399030952167E-17	host cellular component
GO:0051128	332	57	2	2	237	2	2	false	0.05706929843381096	0.3514267324608359	2.7323253576789965E-56	regulation of cellular component organization
GO:0048523	332	74	2	2	302	2	3	false	0.05942663527753712	0.3596336031450953	1.751432125515845E-72	negative regulation of cellular process
GO:0098795	332	1	2	1	16	1	2	false	0.06249999999999998	0.3669111302847176	0.06249999999999998	mRNA cleavage involved in gene silencing
GO:0043604	332	26	2	2	102	2	2	false	0.0630945447485915	0.3669111302847176	7.908955698938546E-25	amide biosynthetic process
GO:0031325	332	63	2	2	248	2	4	false	0.06376518218623298	0.3669111302847176	1.573808593797414E-60	positive regulation of cellular metabolic process
GO:0150011	332	1	2	1	15	1	3	false	0.06666666666666664	0.37405582922817915	0.06666666666666664	regulation of neuron projection arborization
GO:0009893	332	68	2	2	261	2	3	false	0.06713822575890395	0.37405582922817915	1.6997230106186017E-64	positive regulation of metabolic process
GO:0043603	332	36	2	2	135	2	1	false	0.06965174129352815	0.3784075157861499	1.290357983014499E-33	cellular amide metabolic process
GO:0033260	332	5	2	1	140	2	2	false	0.07040082219937856	0.3784075157861499	2.398279792568478E-9	nuclear DNA replication
GO:0006402	332	14	2	2	51	2	3	false	0.07137254901960752	0.3784075157861499	7.735709934837747E-13	mRNA catabolic process
GO:0051173	332	61	2	2	220	2	3	false	0.07596513075964693	0.3784075157861499	6.548945862343258E-56	positive regulation of nitrogen compound metabolic process
GO:0006379	332	1	2	1	26	2	2	false	0.07692307692307696	0.3784075157861499	0.03846153846153841	mRNA cleavage
GO:0008334	332	1	2	1	26	2	1	false	0.07692307692307696	0.3784075157861499	0.03846153846153841	histone mRNA metabolic process
GO:0016071	332	26	2	2	92	2	1	false	0.07763975155279407	0.3784075157861499	1.764932931747011E-23	mRNA metabolic process
GO:0010605	332	58	2	2	206	2	3	false	0.07828557897229176	0.3784075157861499	1.0730108591239852E-52	negative regulation of macromolecule metabolic process
GO:0009892	332	70	2	2	247	2	3	false	0.07949047101806449	0.3784075157861499	2.0037132184006642E-63	negative regulation of metabolic process
GO:0009894	332	45	2	2	156	2	2	false	0.08188585607939726	0.3784075157861499	2.822734884215333E-40	regulation of catabolic process
GO:0035279	332	1	2	1	12	1	2	false	0.08333333333333322	0.3784075157861499	0.08333333333333322	mRNA cleavage involved in gene silencing by miRNA
GO:0140058	332	1	2	1	12	1	1	false	0.08333333333333322	0.3784075157861499	0.08333333333333322	neuron projection arborization
GO:0000785	332	14	2	1	320	2	2	false	0.08571708463948334	0.3784075157861499	9.853384680705655E-25	chromatin
GO:1901575	332	70	2	2	236	2	2	false	0.08708979444643561	0.3784075157861499	8.57810566799085E-62	organic substance catabolic process
GO:0009605	332	48	2	2	159	2	1	false	0.08980176737521053	0.3784075157861499	7.426995379600725E-42	response to external stimulus
GO:0051236	332	13	2	1	144	1	2	false	0.09027777777777748	0.3784075157861499	9.504489448794718E-19	establishment of RNA localization
GO:0010604	332	63	2	2	208	2	3	false	0.09071906354514724	0.3784075157861499	6.617651107834245E-55	positive regulation of macromolecule metabolic process
GO:1901566	332	63	2	2	207	2	2	false	0.09159983115238246	0.3784075157861499	9.492906416754759E-55	organonitrogen compound biosynthetic process
GO:0003682	332	14	2	1	289	2	1	false	0.09469915417147196	0.3784075157861499	4.234178340363764E-24	chromatin binding
GO:0003724	332	5	2	2	15	2	2	false	0.095238095238095	0.3784075157861499	3.330003330003327E-4	RNA helicase activity
GO:0010629	332	41	2	2	131	2	3	false	0.09630064591896176	0.3784075157861499	5.866786217940845E-35	negative regulation of gene expression
GO:0044248	332	73	2	2	233	2	2	false	0.09723249963001085	0.3784075157861499	2.175386576643938E-62	cellular catabolic process
GO:0042623	332	6	2	2	18	2	1	false	0.09803921568627509	0.3784075157861499	5.3867700926524536E-5	ATPase activity, coupled
GO:0048519	332	100	2	2	317	2	2	false	0.09883001237869268	0.3784075157861499	3.1130121432912196E-85	negative regulation of biological process
GO:0006449	332	1	2	1	20	2	3	false	0.10000000000000024	0.3784075157861499	0.05000000000000003	regulation of translational termination
GO:0071216	332	7	2	1	135	2	2	false	0.10138197899391371	0.3784075157861499	7.2237388835842036E-12	cellular response to biotic stimulus
GO:0032268	332	58	2	2	181	2	3	false	0.10147329650091381	0.3784075157861499	7.851737058026464E-49	regulation of cellular protein metabolic process
GO:0044786	332	5	2	1	49	1	2	false	0.10204081632653168	0.3784075157861499	5.244157484146837E-7	cell cycle DNA replication
GO:0071166	332	11	2	1	107	1	1	false	0.10280373831775935	0.3784075157861499	3.2273915820955564E-15	ribonucleoprotein complex localization
GO:0051246	332	62	2	2	192	2	4	false	0.10313045375218373	0.3784075157861499	5.732777682877432E-52	regulation of protein metabolic process
GO:0016458	332	16	2	1	301	2	2	false	0.10365448504981578	0.3784075157861499	6.914283224319081E-27	gene silencing
GO:0090501	332	5	2	1	94	2	2	false	0.10409517272935344	0.3784075157861499	1.8217916818376398E-8	RNA phosphodiester bond hydrolysis
GO:0032201	332	5	2	1	48	1	3	false	0.10416666666666614	0.3784075157861499	5.840084470981653E-7	telomere maintenance via semi-conservative replication
GO:0048522	332	98	2	2	302	2	3	false	0.10457415678420667	0.3784075157861499	4.4931844792832655E-82	positive regulation of cellular process
GO:0033643	332	1	2	1	9	1	2	false	0.11111111111111104	0.387623762376219	0.11111111111111104	host cell part
GO:0044530	332	1	2	1	9	1	1	false	0.11111111111111104	0.387623762376219	0.11111111111111104	supraspliceosomal complex
GO:0007549	332	1	2	1	18	2	1	false	0.11111111111111163	0.387623762376219	0.05555555555555571	dosage compensation
GO:0006260	332	6	2	1	105	2	2	false	0.11153846153845617	0.387623762376219	6.21371153627075E-10	DNA replication
GO:0010608	332	31	2	2	90	2	1	false	0.1161048689138589	0.3981149406925047	7.675551283836377E-25	posttranscriptional regulation of gene expression
GO:0009056	332	83	2	2	241	2	1	false	0.11766943291840551	0.3981149406925047	7.458612962715257E-67	catabolic process
GO:0043244	332	4	2	1	66	2	2	false	0.11841491841491812	0.3981149406925047	1.3875013875013653E-6	regulation of protein-containing complex disassembly
GO:0005681	332	9	2	1	147	2	2	false	0.11909421302767234	0.3981149406925047	1.4533694183653407E-14	spliceosomal complex
GO:0043043	332	24	2	2	67	2	3	false	0.1248303934871125	0.40624999999999994	1.0277875409950792E-18	peptide biosynthetic process
GO:0000294	332	1	2	1	8	1	1	false	0.12499999999999997	0.40624999999999994	0.12499999999999997	nuclear-transcribed mRNA catabolic process, endonucleolytic cleavage-dependent decay
GO:0071044	332	1	2	1	8	1	2	false	0.12499999999999997	0.40624999999999994	0.12499999999999997	histone mRNA catabolic process
GO:0048518	332	113	2	2	317	2	2	false	0.12634269057219089	0.4068466457875138	4.538687372031908E-89	positive regulation of biological process
GO:0000228	332	11	2	1	86	1	2	false	0.12790697674418658	0.4081395348837226	4.087578375605271E-14	nuclear chromosome
GO:0006403	332	15	2	1	116	1	1	false	0.12931034482758755	0.4087098276665198	3.6326777082410397E-19	RNA localization
GO:0071897	332	8	2	1	118	2	3	false	0.13153701289294217	0.4087098276665198	1.367012634534948E-12	DNA biosynthetic process
GO:0002520	332	15	2	1	114	1	2	false	0.13157894736842377	0.4087098276665198	4.798011943359905E-19	immune system development
GO:0043228	332	111	2	2	301	2	1	false	0.13521594684383517	0.4138540899041979	1.8525115236992402E-85	non-membrane-bounded organelle
GO:0030099	332	8	2	1	59	1	2	false	0.13559322033898222	0.4138540899041979	4.509641028294528E-10	myeloid cell differentiation
GO:0043232	332	111	2	2	296	2	2	false	0.13983050847455392	0.42310783167731403	1.885231836043961E-84	intracellular non-membrane-bounded organelle
GO:0015931	332	14	2	1	99	1	2	false	0.14141414141413883	0.4242424242424165	2.631525575701452E-17	nucleobase-containing compound transport
GO:0051276	332	21	2	1	147	1	1	false	0.14285714285714055	0.4249394673123418	7.016752313208054E-26	chromosome organization
GO:0071396	332	8	2	1	54	1	2	false	0.14814814814814894	0.4369747899159687	9.611080052905907E-10	cellular response to lipid
GO:0032989	332	16	2	1	200	2	3	false	0.1539698492462178	0.44757069483657347	5.911820703901108E-24	cellular component morphogenesis
GO:0005829	332	126	2	2	320	2	2	false	0.15429075235106948	0.44757069483657347	1.490023087055551E-92	cytosol
GO:0006259	332	16	2	1	197	2	2	false	0.15622086398009846	0.44909248587540507	7.602023639007582E-24	DNA metabolic process
GO:0090305	332	8	2	1	98	2	1	false	0.1573742899221505	0.44909248587540507	6.3545946579867105E-12	nucleic acid phosphodiester bond hydrolysis
GO:0033044	332	7	2	1	42	1	2	false	0.16666666666666763	0.47177419354838984	3.7066789313259776E-8	regulation of chromosome organization
GO:0065008	332	88	2	2	213	2	1	false	0.16954557533881262	0.47272727272727605	3.463367658727237E-62	regulation of biological quality
GO:0051607	332	7	2	1	41	1	3	false	0.17073170731707424	0.47272727272727605	4.4480147175911587E-8	defense response to virus
GO:0051169	332	15	2	1	87	1	1	false	0.17241379310345112	0.47272727272727605	3.7990489568878135E-17	nuclear transport
GO:0006974	332	9	2	1	52	1	1	false	0.17307692307692385	0.47272727272727605	2.7180742204957054E-10	cellular response to DNA damage stimulus
GO:0006406	332	11	2	1	121	2	4	false	0.17424242424242803	0.47272727272727605	7.832387134463379E-16	mRNA export from nucleus
GO:0009889	332	77	2	2	183	2	2	false	0.17570407734340632	0.47272727272727605	1.3741511091756133E-53	regulation of biosynthetic process
GO:0051716	332	129	2	2	303	2	2	false	0.18044718379119729	0.47272727272727605	3.79168802137108E-89	cellular response to stimulus
GO:0045637	332	6	2	1	33	1	3	false	0.18181818181818069	0.47272727272727605	9.028791008768759E-7	regulation of myeloid cell differentiation
GO:0000784	332	2	2	1	11	1	2	false	0.18181818181818213	0.47272727272727605	0.01818181818181816	nuclear chromosome, telomeric region
GO:0060249	332	8	2	1	44	1	1	false	0.18181818181818213	0.47272727272727605	5.6423019673460945E-9	anatomical structure homeostasis
GO:0033993	332	12	2	1	66	1	1	false	0.1818181818181831	0.47272727272727605	2.0313314671909017E-13	response to lipid
GO:1901265	332	64	2	2	148	2	2	false	0.18532818532816858	0.47831024301608216	1.645072286270353E-43	nucleoside phosphate binding
GO:0071347	332	3	2	1	16	1	2	false	0.18749999999999992	0.4803832116788319	0.001785714285714283	cellular response to interleukin-1
GO:0043167	332	127	2	2	289	2	1	false	0.19225778546712144	0.4864605543710077	1.781196708628032E-85	ion binding
GO:0002237	332	8	2	1	79	2	3	false	0.19344368711456741	0.4864605543710077	3.833064897377909E-11	response to molecule of bacterial origin
GO:0006611	332	13	2	1	67	1	2	false	0.19402985074627088	0.4864605543710077	3.941389413952625E-14	protein export from nucleus
GO:0031326	332	77	2	2	173	2	3	false	0.19666621857775976	0.48957335262974244	3.898827641592344E-51	regulation of cellular biosynthetic process
GO:0071222	332	6	2	1	30	1	4	false	0.19999999999999962	0.4943661971830976	1.684139615174105E-6	cellular response to lipopolysaccharide
GO:0016787	332	80	2	2	176	2	1	false	0.20519480519480912	0.4964193512178707	3.5862928687109536E-52	hydrolase activity
GO:0032984	332	14	2	1	68	1	2	false	0.20588235294117518	0.4964193512178707	8.114625264019915E-15	protein-containing complex disassembly
GO:0019219	332	73	2	2	160	2	4	false	0.2066037735848978	0.4964193512178707	1.9984031336797819E-47	regulation of nucleobase-containing compound metabolic process
GO:1903706	332	10	2	1	48	1	3	false	0.2083333333333325	0.4964193512178707	1.5288846296038503E-10	regulation of hemopoiesis
GO:0032496	332	8	2	1	38	1	3	false	0.2105263157894745	0.4964193512178707	2.044843750626239E-8	response to lipopolysaccharide
GO:0010556	332	71	2	2	154	2	3	false	0.21093285799165495	0.4964193512178707	1.0860303764686681E-45	regulation of macromolecule biosynthetic process
GO:0090304	332	98	2	2	212	2	2	false	0.21251005991235083	0.4964193512178707	5.065350127896407E-63	nucleic acid metabolic process
GO:0031323	332	125	2	2	270	2	3	false	0.21341043645873828	0.4964193512178707	2.2743000902764235E-80	regulation of cellular metabolic process
GO:0051707	332	28	2	2	60	2	2	false	0.21355932203389877	0.4964193512178707	9.641347138510144E-18	response to other organism
GO:0048534	332	13	2	1	59	1	2	false	0.22033898305084593	0.5008532415176646	2.4707363811120333E-13	hematopoietic or lymphoid organ development
GO:0043186	332	1	2	1	9	2	2	false	0.2222222222222221	0.5008532415176646	0.11111111111111104	P granule
GO:0016817	332	38	2	2	80	2	1	false	0.22246835443037752	0.5008532415176646	1.0267647787081223E-23	hydrolase activity, acting on acid anhydrides
GO:0022411	332	22	2	1	186	2	1	false	0.2231328102295901	0.5008532415176646	4.818592531177864E-29	cellular component disassembly
GO:1990904	332	32	2	1	143	1	1	false	0.2237762237762128	0.5008532415176646	1.2035354517797626E-32	ribonucleoprotein complex
GO:0002682	332	24	2	1	202	2	2	false	0.22402837298653375	0.5008532415176646	1.2081350718477275E-31	regulation of immune system process
GO:0009059	332	106	2	2	221	2	2	false	0.2289181406828261	0.5071392146863825	6.643071002307714E-66	macromolecule biosynthetic process
GO:0016887	332	18	2	2	37	2	1	false	0.22972972972972883	0.5071392146863825	5.658466750501292E-11	ATPase activity
GO:0031503	332	25	2	1	108	1	1	false	0.2314814814814819	0.5078125000000009	4.6201056109383495E-25	protein-containing complex localization
GO:0019222	332	135	2	2	278	2	2	false	0.2349167597330268	0.5098039215686277	4.8300570633987896E-83	regulation of metabolic process
GO:0070555	332	4	2	1	17	1	1	false	0.23529411764705896	0.5098039215686277	4.201680672268905E-4	response to interleukin-1
GO:0032200	332	5	2	1	21	1	1	false	0.23809523809523822	0.5127081507449608	4.914246400314522E-5	telomere organization
GO:0051252	332	68	2	2	137	2	3	false	0.24452554744524446	0.5233443119102489	8.465972125887405E-41	regulation of RNA metabolic process
GO:0030219	332	2	2	1	8	1	1	false	0.24999999999999994	0.5239870968237054	0.035714285714285705	megakaryocyte differentiation
GO:0006281	332	5	2	1	20	1	2	false	0.25000000000000017	0.5239870968237054	6.449948400412804E-5	DNA repair
GO:0050896	332	159	2	2	317	2	1	false	0.2507886435330808	0.5239870968237054	8.377343028585279E-95	response to stimulus
GO:0006139	332	114	2	2	227	2	5	false	0.25110132158589277	0.5239870968237054	8.784044856095733E-68	nucleobase-containing compound metabolic process
GO:1901363	332	146	2	2	289	2	1	false	0.2543492887351137	0.5239870968237054	2.1774838635715286E-86	heterocyclic compound binding
GO:0006725	332	118	2	2	233	2	1	false	0.2554018055350017	0.5239870968237054	1.414382531872105E-69	cellular aromatic compound metabolic process
GO:0046483	332	118	2	2	233	2	1	false	0.2554018055350017	0.5239870968237054	1.414382531872105E-69	heterocycle metabolic process
GO:0034097	332	17	2	1	66	1	1	false	0.25757575757575885	0.5239870968237054	3.974652765991947E-16	response to cytokine
GO:0005634	332	140	2	2	275	2	1	false	0.258261446582624	0.5239870968237054	3.585439627802201E-82	nucleus
GO:0097159	332	148	2	2	289	2	1	false	0.26138985005769516	0.5272864216681092	2.332972468032242E-86	organic cyclic compound binding
GO:0051171	332	116	2	2	225	2	2	false	0.26468253968251576	0.5308775510203602	3.8902054744834965E-67	regulation of nitrogen compound metabolic process
GO:0080090	332	119	2	2	229	2	2	false	0.2689420056691523	0.5356531947006217	2.6246743713476083E-68	regulation of primary metabolic process
GO:0022604	332	10	2	1	69	2	3	false	0.2706734867860168	0.5356531947006217	2.9408957938463996E-12	regulation of cell morphogenesis
GO:0034645	332	105	2	2	201	2	3	false	0.2716417910447597	0.5356531947006217	6.765050081751814E-60	cellular macromolecule biosynthetic process
GO:0006950	332	84	2	2	159	2	1	false	0.27752567470742456	0.5386740331491743	2.790354863763475E-47	response to stress
GO:0000723	332	5	2	1	18	1	3	false	0.2777777777777786	0.5386740331491743	1.1671335200746984E-4	telomere maintenance
GO:0071345	332	15	2	1	54	1	2	false	0.27777777777777934	0.5386740331491743	1.155491263851551E-13	cellular response to cytokine stimulus
GO:0051960	332	17	2	1	60	1	2	false	0.28333333333333593	0.5464285714285765	2.582500038228682E-15	regulation of nervous system development
GO:1901360	332	124	2	2	231	2	1	false	0.2870694522868066	0.5506086215992847	1.0307323807494193E-68	organic cyclic compound metabolic process
GO:1905114	332	18	2	1	62	1	2	false	0.29032258064516325	0.553821879382893	5.408091037221291E-16	cell surface receptor signaling pathway involved in cell-cell signaling
GO:0022402	332	48	2	1	301	2	2	false	0.29395348837204305	0.5577171590193898	6.971406831042325E-57	cell cycle process
GO:0046914	332	21	2	1	71	1	1	false	0.29577464788732616	0.5581553839164058	1.8270708961531386E-18	transition metal ion binding
GO:0009058	332	133	2	2	241	2	1	false	0.30352697095437114	0.5655399795389253	2.0095681436308257E-71	biosynthetic process
GO:0007049	332	50	2	1	301	2	1	false	0.30509413067547037	0.5655399795389253	2.678955194185734E-58	cell cycle
GO:0045595	332	31	2	1	186	2	3	false	0.30630630630631456	0.5655399795389253	5.135758477908186E-36	regulation of cell differentiation
GO:0003824	332	176	2	2	317	2	1	false	0.3074711496225961	0.5655399795389253	5.762522426740682E-94	catalytic activity
GO:0043168	332	71	2	2	127	2	1	false	0.31058617672791383	0.5655399795389253	2.0071600237836754E-37	anion binding
GO:0007267	332	32	2	1	103	1	2	false	0.31067961165047836	0.5655399795389253	2.25981406065662E-27	cell-cell signaling
GO:0060255	332	119	2	2	213	2	2	false	0.31096642749576237	0.5655399795389253	6.011846432892902E-63	regulation of macromolecule metabolic process
GO:0044249	332	131	2	2	233	2	2	false	0.31504365842830184	0.5691891891891891	8.407194884874783E-69	cellular biosynthetic process
GO:0022603	332	20	2	1	63	1	2	false	0.3174603174603159	0.5691891891891891	7.413689012063806E-17	regulation of anatomical structure morphogenesis
GO:0044271	332	95	2	2	168	2	2	false	0.3182919874536428	0.5691891891891891	1.8279814708349726E-49	cellular nitrogen compound biosynthetic process
GO:1901576	332	131	2	2	231	2	2	false	0.3205345379258	0.5691891891891891	4.411369896105297E-68	organic substance biosynthetic process
GO:0043207	332	28	2	2	49	2	2	false	0.3214285714285727	0.5691891891891891	2.560824792650351E-14	response to external biotic stimulus
GO:0034641	332	135	2	2	237	2	2	false	0.3234284488307351	0.5691891891891891	8.681028562847372E-70	cellular nitrogen compound metabolic process
GO:0048858	332	12	2	1	37	1	3	false	0.32432432432432434	0.5691891891891891	5.398160210696974E-10	cell projection morphogenesis
GO:0000781	332	2	2	1	6	1	1	false	0.3333333333333332	0.573529411764706	0.06666666666666664	chromosome, telomeric region
GO:0007223	332	2	2	1	6	1	1	false	0.3333333333333332	0.573529411764706	0.06666666666666664	Wnt signaling pathway, calcium modulating pathway
GO:0045652	332	2	2	1	6	1	2	false	0.3333333333333332	0.573529411764706	0.06666666666666664	regulation of megakaryocyte differentiation
GO:0061158	332	2	2	2	3	2	1	false	0.33333333333333337	0.573529411764706	0.33333333333333337	3'-UTR-mediated mRNA destabilization
GO:0030030	332	35	2	1	186	2	1	false	0.3417611159546726	0.5818965517241073	1.1625938829445723E-38	cell projection organization
GO:0002376	332	60	2	1	317	2	1	false	0.3432096793514591	0.5818965517241073	2.8140636816218703E-66	immune system process
GO:0035639	332	46	2	2	78	2	2	false	0.34465534465533876	0.5818965517241073	1.2785885050503119E-22	purine ribonucleoside triphosphate binding
GO:0010467	332	120	2	2	204	2	1	false	0.34482758620687837	0.5818965517241073	1.6719202086853001E-59	gene expression
GO:0006415	332	5	2	1	26	2	2	false	0.3538461538461544	0.5942583732057426	1.5202189115232473E-5	translational termination
GO:0050794	332	181	2	2	303	2	2	false	0.35604222673919345	0.5944602809044838	4.259610972159962E-88	regulation of cellular process
GO:0048869	332	60	2	1	303	2	2	false	0.35735361615625666	0.5944602809044838	5.69066639154569E-65	cellular developmental process
GO:0033043	332	32	2	1	157	2	2	false	0.36714029070712834	0.605346363897659	4.223432505659515E-34	regulation of organelle organization
GO:0048468	332	36	2	1	98	1	3	false	0.3673469387755025	0.605346363897659	1.2418326181467914E-27	cell development
GO:0005694	332	23	2	1	111	2	1	false	0.37297297297295917	0.6065668202764977	2.7199259387015134E-24	chromosome
GO:0050789	332	194	2	2	317	2	2	false	0.37377710338213593	0.6065668202764977	2.4766152093736326E-91	regulation of biological process
GO:0000184	332	3	2	1	8	1	1	false	0.37499999999999983	0.6065668202764977	0.017857142857142835	nuclear-transcribed mRNA catabolic process, nonsense-mediated decay
GO:0035567	332	6	2	1	16	1	1	false	0.375	0.6065668202764977	1.248751248751251E-4	non-canonical Wnt signaling pathway
GO:0010468	332	90	2	2	146	2	2	false	0.3783656117146671	0.6067003363247031	8.990165667442543E-42	regulation of gene expression
GO:0016043	332	186	2	2	302	2	2	false	0.3785395260829344	0.6067003363247031	9.351822633513702E-87	cellular component organization
GO:0071840	332	196	2	2	317	2	1	false	0.38154374475894254	0.6087357018654037	6.307892396524805E-91	cellular component organization or biogenesis
GO:2000026	332	40	2	1	103	1	3	false	0.3883495145630976	0.6142713659605483	1.6335016088161397E-29	regulation of multicellular organismal development
GO:2000112	332	70	2	2	112	2	3	false	0.38851351351350916	0.6142713659605483	8.52363030125556E-32	regulation of cellular macromolecule biosynthetic process
GO:0060284	332	18	2	1	46	1	2	false	0.39130434782608237	0.6159095340222194	3.5474162390819544E-13	regulation of cell development
GO:0003723	332	60	2	2	95	2	1	false	0.3964165733482615	0.6159197581385824	8.323540185513295E-27	RNA binding
GO:0022008	332	27	2	1	68	1	2	false	0.3970588235294092	0.6159197581385824	1.4687700593172575E-19	neurogenesis
GO:0005524	332	33	2	2	52	2	3	false	0.39819004524887086	0.6159197581385824	1.3095796444483221E-14	ATP binding
GO:0032574	332	1	2	1	5	2	1	false	0.39999999999999997	0.6159197581385824	0.19999999999999998	5'-3' RNA helicase activity
GO:0010628	332	31	2	1	138	2	3	false	0.40008462921822446	0.6159197581385824	1.4579053251918285E-31	positive regulation of gene expression
GO:0050793	332	47	2	1	207	2	2	false	0.40340509356971627	0.6183195975675564	1.0518894329051758E-47	regulation of developmental process
GO:0003676	332	95	2	2	148	2	2	false	0.41046148189001125	0.6263999136669302	1.7274591868160112E-41	nucleic acid binding
GO:0005654	332	75	2	1	320	2	2	false	0.41438087774287546	0.6296436713755381	4.0405282581189467E-75	nucleoplasm
GO:0071426	332	11	2	1	26	1	4	false	0.4230769230769218	0.6358836206895505	1.2943040268386837E-7	ribonucleoprotein complex export from nucleus
GO:0030182	332	25	2	1	59	1	2	false	0.42372881355931863	0.6358836206895505	3.3020731042150167E-17	neuron differentiation
GO:0005615	332	77	2	1	320	2	2	false	0.4239224137930337	0.6358836206895505	3.955364899049155E-76	extracellular space
GO:1901701	332	29	2	1	68	1	2	false	0.4264705882352916	0.6369837296620738	7.27220297661988E-20	cellular response to oxygen-containing compound
GO:0019538	332	151	2	2	229	2	3	false	0.43380831992642055	0.6451979673481932	2.896184247071563E-63	protein metabolic process
GO:0009653	332	45	2	1	102	1	2	false	0.44117647058823345	0.6533879374534597	5.042318268602827E-30	anatomical structure morphogenesis
GO:0065007	332	213	2	2	317	2	1	false	0.4507846504012771	0.6626696601693898	1.5929685663942652E-86	biological regulation
GO:1901700	332	37	2	1	82	1	1	false	0.4512195121951116	0.6626696601693898	3.46355541526847E-24	response to oxygen-containing compound
GO:0010975	332	13	2	1	28	1	3	false	0.46428571428571475	0.6790178571428578	2.670786087127449E-8	regulation of neuron projection development
GO:0005576	332	87	2	1	320	2	1	false	0.47045454545445103	0.6851848359108395	9.649887824327865E-81	extracellular region
GO:0046907	332	87	2	1	313	2	3	false	0.47929466699424894	0.6951753227891793	9.117939046064518E-80	intracellular transport
GO:0007399	332	39	2	1	80	1	1	false	0.48750000000000404	0.7041666666666726	9.534244373718508E-24	nervous system development
GO:0009615	332	8	2	1	28	2	1	false	0.4973544973544989	0.7131706766443516	3.2173945217423276E-7	response to virus
GO:0043624	332	7	2	1	14	1	1	false	0.49999999999999994	0.7131706766443516	2.9137529137529105E-4	cellular protein complex disassembly
GO:0198738	332	16	2	1	32	1	1	false	0.5000000000000027	0.7131706766443516	1.663670977520987E-9	cell-cell signaling by wnt
GO:0032559	332	37	2	2	52	2	2	false	0.5022624434389159	0.7131706766443516	2.2314547888955056E-13	adenyl ribonucleotide binding
GO:0051239	332	63	2	1	213	2	2	false	0.5050491629018923	0.7131706766443516	1.1234397848768277E-55	regulation of multicellular organismal process
GO:0044267	332	136	2	2	191	2	2	false	0.5059244971066768	0.7131706766443516	2.5126095675146334E-49	cellular protein metabolic process
GO:0031344	332	19	2	1	64	2	2	false	0.5089285714285625	0.7145357142857017	1.1468050190536122E-16	regulation of cell projection organization
GO:0032553	332	51	2	2	71	2	2	false	0.513078470824958	0.7152509652509655	4.437172176371943E-18	ribonucleotide binding
GO:0031175	332	19	2	1	37	1	2	false	0.5135135135135137	0.7152509652509655	5.658466750501292E-11	neuron projection development
GO:0006952	332	26	2	1	84	2	1	false	0.5258175559380478	0.7294939214792678	2.8602674376974984E-22	defense response
GO:0050767	332	16	2	1	30	1	4	false	0.5333333333333323	0.730011293054756	6.876506707086725E-9	regulation of neurogenesis
GO:0002252	332	32	2	1	60	1	1	false	0.5333333333333361	0.730011293054756	9.641347138510144E-18	immune effector process
GO:0023052	332	101	2	1	317	2	1	false	0.5363973964779686	0.730011293054756	1.4489134860478456E-85	signaling
GO:0007165	332	96	2	1	301	2	5	false	0.5368770764118822	0.730011293054756	2.9262891974796794E-81	signal transduction
GO:0030554	332	39	2	2	53	2	1	false	0.5377358490566011	0.730011293054756	4.159768549865546E-13	adenyl nucleotide binding
GO:0032502	332	102	2	1	317	2	1	false	0.5406900131772565	0.730011293054756	6.842091461893019E-86	developmental process
GO:1901564	332	170	2	2	231	2	2	false	0.540749105966486	0.730011293054756	2.0553796289262964E-57	organonitrogen compound metabolic process
GO:0120035	332	19	2	1	35	1	2	false	0.542857142857145	0.7300492610837468	2.4630972913946895E-10	regulation of plasma membrane bounded cell projection organization
GO:0043933	332	62	2	1	186	2	1	false	0.5567567567567574	0.7458840519909231	6.181405663292854E-51	protein-containing complex subunit organization
GO:0044403	332	45	2	2	60	2	1	false	0.5593220338983051	0.7464716117806278	1.8799081160634936E-14	symbiotic process
GO:0007166	332	54	2	1	96	1	1	false	0.5624999999999931	0.747869318181809	3.2705861006024975E-28	cell surface receptor signaling pathway
GO:0048666	332	21	2	1	37	1	2	false	0.5675675675675667	0.7495563659979316	7.766522990884147E-11	neuron development
GO:0007154	332	103	2	1	301	2	1	false	0.5680398671095437	0.7495563659979316	2.130092452564777E-83	cell communication
GO:0008152	332	241	2	2	317	2	1	false	0.5774068602003269	0.759062951049868	2.8355804392380033E-75	metabolic process
GO:0044237	332	233	2	2	303	2	2	false	0.5907372194172198	0.7736894179680752	1.3766529258402167E-70	cellular metabolic process
GO:0045184	332	91	2	1	151	1	2	false	0.6026490066224934	0.7845264688152692	1.304012256873343E-43	establishment of protein localization
GO:0044260	332	185	2	2	238	2	2	false	0.6034818990886686	0.7845264688152692	2.4850019142082423E-54	cellular macromolecule metabolic process
GO:0033554	332	52	2	1	139	2	2	false	0.6099468251485457	0.7894463667820091	1.768019460508304E-39	cellular response to stress
GO:0016441	332	13	2	1	35	2	3	false	0.6117647058823547	0.7894463667820091	6.77351755133536E-10	posttranscriptional gene silencing
GO:0006886	332	67	2	1	109	1	3	false	0.6146788990825649	0.7903014416775834	3.5489693428246305E-31	intracellular protein transport
GO:0032501	332	121	2	1	317	2	1	false	0.6184562552408746	0.7922560058012663	6.307892396524805E-91	multicellular organismal process
GO:0048513	332	58	2	1	93	1	2	false	0.6236559139784782	0.7948369565217369	2.099695306684583E-26	animal organ development
GO:0044770	332	30	2	1	48	1	1	false	0.6249999999999982	0.7948369565217369	1.3680195602842553E-13	cell cycle phase transition
GO:0048812	332	12	2	1	19	1	2	false	0.6315789473684209	0.8003040091202734	1.9845995078193256E-5	neuron projection morphogenesis
GO:0045664	332	16	2	1	25	1	2	false	0.6400000000000012	0.8080575539568361	4.894822501499034E-7	regulation of neuron differentiation
GO:0043565	332	28	2	1	43	1	1	false	0.6511627906976691	0.8192048012002934	6.59923756240987E-12	sequence-specific DNA binding
GO:0071219	332	6	2	1	9	1	2	false	0.6666666666666665	0.8323803191489176	0.011904761904761887	cellular response to molecule of bacterial origin
GO:0070727	332	84	2	1	126	1	2	false	0.6666666666666695	0.8323803191489176	1.9629795921281835E-34	cellular macromolecule localization
GO:0051641	332	107	2	1	160	1	1	false	0.6687499999999851	0.8323803191489176	1.1120971490625808E-43	cellular localization
GO:0071705	332	94	2	1	140	1	1	false	0.6714285714285365	0.8327612317011178	4.444629003458063E-38	nitrogen compound transport
GO:0017076	332	53	2	2	64	2	1	false	0.6835317460317393	0.838282952400924	1.3448166657791911E-12	purine nucleotide binding
GO:0018130	332	72	2	1	165	2	2	false	0.6838137472283908	0.838282952400924	1.3059643179360761E-48	heterocycle biosynthetic process
GO:0019438	332	72	2	1	165	2	2	false	0.6838137472283908	0.838282952400924	1.3059643179360761E-48	aromatic compound biosynthetic process
GO:0031974	332	141	2	1	320	2	1	false	0.6878722570532094	0.838282952400924	1.0011315472221832E-94	membrane-enclosed lumen
GO:0071310	332	53	2	1	77	1	2	false	0.6883116883116922	0.838282952400924	1.826896275686478E-20	cellular response to organic substance
GO:0032991	332	143	2	1	323	2	1	false	0.6902101801819573	0.838282952400924	1.0960354658490998E-95	protein-containing complex
GO:0003677	332	43	2	1	95	2	1	false	0.7030235162374003	0.8476200800721256	4.71732334845822E-28	DNA binding
GO:0031981	332	85	2	1	186	2	2	false	0.7064806742226073	0.8476200800721256	3.463003682760075E-55	nuclear lumen
GO:0071702	332	99	2	1	140	1	1	false	0.7071428571428492	0.8476200800721256	2.3191166339177585E-36	organic substance transport
GO:1901362	332	76	2	1	166	2	2	false	0.7075575027382701	0.8476200800721256	3.1112899805453504E-49	organic cyclic compound biosynthetic process
GO:0007275	332	88	2	1	123	1	2	false	0.715447154471551	0.8530094206216802	1.5779446403838658E-31	multicellular organism development
GO:0043233	332	141	2	1	301	2	2	false	0.7182724252490833	0.8530094206216802	9.71439598844852E-90	organelle lumen
GO:0070887	332	64	2	1	136	2	2	false	0.7215686274509571	0.8530094206216802	2.1234658401598604E-40	cellular response to chemical stimulus
GO:0009617	332	13	2	1	28	2	1	false	0.7222222222222265	0.8530094206216802	2.670786087127449E-8	response to bacterium
GO:0033036	332	116	2	1	160	1	1	false	0.7249999999999943	0.8530094206216802	1.9131141213004037E-40	macromolecule localization
GO:0070013	332	141	2	1	296	2	2	false	0.7266376546036535	0.8530094206216802	2.358028283743369E-88	intracellular organelle lumen
GO:0005737	332	276	2	2	323	2	2	false	0.7297655904466485	0.8538257408225786	1.020639794972702E-57	cytoplasm
GO:0034613	332	82	2	1	110	1	2	false	0.7454545454545534	0.8692842041679343	9.125355053770069E-27	cellular protein localization
GO:0032990	332	12	2	1	16	1	1	false	0.7500000000000008	0.8716887417218553	5.494505494505489E-4	cell part morphogenesis
GO:0042592	332	44	2	1	88	2	1	false	0.7528735632183851	0.8721406623420895	3.809740727933852E-26	homeostatic process
GO:0051179	332	160	2	1	317	2	1	false	0.7555005390726985	0.8723048987319645	8.483385345403164E-95	localization
GO:0042221	332	82	2	1	159	2	1	false	0.7670567629965945	0.8827440124977203	2.342105086452157E-47	response to chemical
GO:0043170	332	204	2	2	231	2	1	false	0.7794466403160951	0.8940711462449327	8.056574582401013E-36	macromolecule metabolic process
GO:0006405	332	11	2	1	14	1	2	false	0.7857142857142843	0.8958434613514691	0.0027472527472527427	RNA export from nucleus
GO:0098542	332	18	2	1	34	2	2	false	0.78609625668448	0.8958434613514691	4.5372844841480944E-10	defense response to other organism
GO:0005515	332	257	2	2	289	2	1	false	0.7904652056901562	0.8979070783082357	2.789102920783782E-43	protein binding
GO:0034654	332	72	2	1	131	2	5	false	0.7990604815031941	0.9047426742181327	1.0024322449416023E-38	nucleobase-containing compound biosynthetic process
GO:0010033	332	66	2	1	82	1	1	false	0.8048780487804638	0.9083993412281118	2.395891735973152E-17	response to organic substance
GO:0031047	332	13	2	1	16	1	1	false	0.8124999999999993	0.9140624999999992	0.001785714285714283	gene silencing by RNA
GO:0043169	332	73	2	1	127	2	1	false	0.8211473565804431	0.9208393679224778	3.4252055470801852E-37	cation binding
GO:0006807	332	219	2	2	241	2	1	false	0.8254149377594477	0.9226772074954336	1.1902212656387908E-31	nitrogen compound metabolic process
GO:0005488	332	289	2	2	317	2	1	false	0.8308908677074179	0.9247408742676871	9.727631283239548E-41	binding
GO:0043231	332	275	2	2	301	2	2	false	0.8344407530452829	0.9247408742676871	4.4222740532663693E-38	intracellular membrane-bounded organelle
GO:0000956	332	8	2	1	14	2	1	false	0.8351648351648342	0.9247408742676871	3.330003330003327E-4	nuclear-transcribed mRNA catabolic process
GO:0032555	332	50	2	2	54	2	2	false	0.8560447239692461	0.9401785714285724	3.162045337406044E-6	purine ribonucleotide binding
GO:0008270	332	18	2	1	21	1	1	false	0.8571428571428551	0.9401785714285724	7.518796992481195E-4	zinc ion binding
GO:0035194	332	12	2	1	14	1	2	false	0.8571428571428581	0.9401785714285724	0.010989010989010992	posttranscriptional gene silencing by RNA
GO:0048731	332	80	2	1	93	1	2	false	0.8602150537634249	0.9406089840216888	3.852654648545616E-16	system development
GO:0044238	332	224	2	2	241	2	1	false	0.8636237897649699	0.9414035720729951	2.03072183529897E-26	primary metabolic process
GO:0051168	332	13	2	1	15	1	1	false	0.8666666666666659	0.9417956656346742	0.009523809523809518	nuclear export
GO:0016070	332	92	2	2	98	2	1	false	0.8807069219440223	0.951219512195125	9.500119013690448E-10	RNA metabolic process
GO:0043226	332	301	2	2	320	2	1	false	0.884600313479623	0.951219512195125	5.295747701953036E-31	organelle
GO:0000166	332	64	2	2	68	2	2	false	0.8849868305531353	0.951219512195125	1.2279204553129064E-6	nucleotide binding
GO:0051234	332	142	2	1	160	1	1	false	0.8874999999999964	0.951219512195125	3.660178160186764E-24	establishment of localization
GO:0016055	332	16	2	1	18	1	2	false	0.8888888888888917	0.951219512195125	0.006535947712418325	Wnt signaling pathway
GO:0009987	332	301	2	2	317	2	1	false	0.9014495068482375	0.9581354815398127	2.956787001756026E-27	cellular process
GO:0043229	332	296	2	2	311	2	2	false	0.905715174774648	0.9581354815398127	7.482623334090945E-26	intracellular organelle
GO:0048856	332	93	2	1	102	1	1	false	0.9117647058823641	0.9581354815398127	4.366020704126291E-13	anatomical structure development
GO:0016032	332	43	2	2	45	2	1	false	0.9121212121212161	0.9581354815398127	0.0010101010101010136	viral process
GO:0005622	332	309	2	2	323	2	1	false	0.9150625925428881	0.9581354815398127	8.623222322410371E-25	intracellular
GO:0043227	332	288	2	2	301	2	1	false	0.9153488372093016	0.9581354815398127	4.8646131053025507E-23	membrane-bounded organelle
GO:0071704	332	231	2	2	241	2	1	false	0.9185684647305028	0.9581354815398127	6.633945754754382E-18	organic substance metabolic process
GO:0015833	332	91	2	1	99	1	2	false	0.9191919191919036	0.9581354815398127	5.841092059361547E-12	peptide transport
GO:0003674	332	317	2	2	330	2	1	false	0.9226489822235233	0.9581354815398127	1.4373803489818437E-23	molecular_function
GO:0008150	332	317	2	2	330	2	1	false	0.9226489822235233	0.9581354815398127	1.4373803489818437E-23	biological_process
GO:0050657	332	13	2	1	14	1	1	false	0.9285714285714279	0.9611561866125824	0.07142857142857141	nucleic acid transport
GO:0008104	332	108	2	1	116	1	1	false	0.9310344827586269	0.9611561866125824	1.5740597524929278E-12	protein localization
GO:0017111	332	37	2	2	38	2	1	false	0.9473684210526341	0.9751504861861424	0.026315789473684306	nucleoside-triphosphatase activity
GO:0006996	332	147	2	1	186	2	1	false	0.9569311246731198	0.9774560298681512	4.594775237629756E-41	organelle organization
GO:0015031	332	89	2	1	93	1	2	false	0.9569892473118223	0.9774560298681512	3.424968361854713E-7	protein transport
GO:0005575	332	323	2	2	330	2	1	false	0.9579626047710655	0.9774560298681512	1.2608201210965122E-14	cellular_component
GO:0048699	332	26	2	1	27	1	1	false	0.9629629629629642	0.9797101449275375	0.037037037037037035	generation of neurons
GO:0042886	332	91	2	1	94	1	1	false	0.9680851063830017	0.9820747755503862	7.460236937125096E-6	amide transport
GO:0046872	332	71	2	1	73	1	1	false	0.9726027397260251	0.9838142986854029	3.805175038051768E-4	metal ion binding
GO:0110165	332	320	2	2	323	2	1	false	0.9814818375864408	0.9887323943662326	1.797164469842868E-7	cellular anatomical entity
GO:0030154	332	59	2	1	60	1	1	false	0.9833333333333496	0.9887323943662326	0.016666666666666833	cell differentiation
GO:0006810	332	140	2	1	142	1	1	false	0.9859154929577818	0.9887323943662326	9.989012086704952E-5	transport
GO:0010494	332	8	2	1	9	2	1	false	0.9999999999999996	0.9999999999999996	0.11111111111111104	cytoplasmic stress granule
GO:0000000	332	330	2	2	0	0	0	true	1.0	1.0	1.0	Gene Ontology
GO:0016462	332	38	2	2	38	2	1	true	1.0	1.0	1.0	pyrophosphatase activity
GO:0016818	332	38	2	2	38	2	1	true	1.0	1.0	1.0	hydrolase activity, acting on acid anhydrides, in phosphorus-containing anhydrides
GO:0033646	332	1	2	1	1	1	2	true	1.0	1.0	1.0	host intracellular part
GO:0033647	332	1	2	1	1	1	1	true	1.0	1.0	1.0	host intracellular organelle
GO:0033648	332	1	2	1	1	1	1	true	1.0	1.0	1.0	host intracellular membrane-bounded organelle
GO:0000902	332	16	2	1	16	1	1	true	1.0	1.0	1.0	cell morphogenesis
GO:0050658	332	13	2	1	13	1	2	true	1.0	1.0	1.0	RNA transport
GO:0051028	332	13	2	1	13	1	1	true	1.0	1.0	1.0	mRNA transport
GO:0035195	332	12	2	1	12	1	1	true	1.0	1.0	1.0	gene silencing by miRNA
GO:0019034	332	1	2	1	1	1	1	true	1.0	1.0	1.0	viral replication complex
GO:0004386	332	6	2	2	6	2	1	true	1.0	1.0	1.0	helicase activity
GO:0120036	332	35	2	1	35	1	1	true	1.0	1.0	1.0	plasma membrane bounded cell projection organization
GO:0120039	332	12	2	1	12	1	1	true	1.0	1.0	1.0	plasma membrane bounded cell projection morphogenesis
GO:0071427	332	11	2	1	11	1	1	true	1.0	1.0	1.0	mRNA-containing ribonucleoprotein complex export from nucleus
GO:0006261	332	6	2	1	6	1	1	true	1.0	1.0	1.0	DNA-dependent DNA replication
GO:0006913	332	15	2	1	15	1	1	true	1.0	1.0	1.0	nucleocytoplasmic transport
GO:0009048	332	1	2	1	1	1	1	true	1.0	1.0	1.0	dosage compensation by inactivation of X chromosome
GO:0042025	332	1	2	1	1	1	1	true	1.0	1.0	1.0	host cell nucleus
GO:0010525	332	1	2	1	1	1	2	true	1.0	1.0	1.0	regulation of transposition, RNA-mediated
GO:0010526	332	1	2	1	1	1	3	true	1.0	1.0	1.0	negative regulation of transposition, RNA-mediated
GO:0043488	332	12	2	2	12	2	2	true	1.0	1.0	1.0	regulation of mRNA stability
GO:0043656	332	1	2	1	1	1	1	true	1.0	1.0	1.0	host intracellular region
GO:0043657	332	9	2	1	9	1	1	true	1.0	1.0	1.0	host cell
GO:0060293	332	1	2	1	1	1	1	true	1.0	1.0	1.0	germ plasm
GO:0044094	332	1	2	1	1	1	2	true	1.0	1.0	1.0	host cell nuclear part
GO:0030097	332	13	2	1	13	1	1	true	1.0	1.0	1.0	hemopoiesis
GO:0032197	332	1	2	1	1	1	1	true	1.0	1.0	1.0	transposition, RNA-mediated
