## Supplementary File S3 for "Computational identification of human biological processes and protein sequence motifs putatively targeted by SARS-CoV-2 proteins using protein-protein interaction networks": table-mcl2_cluster34-Parent-Child-Union-Benjamini-Hochberg.txt

ID	Pop.total	Pop.term	Study.total	Study.term	Pop.family	Study.family	nparents	is.trivial	p	p.adjusted	p.min	name
GO:0085029	332	2	2	2	79	2	2	false	3.245699448230996E-4	0.11554690035702346	3.245699448230996E-4	extracellular matrix assembly
GO:0031012	332	11	2	2	320	2	2	false	0.001077586206896361	0.19181034482755227	1.3181971718751654E-20	extracellular matrix
GO:0043062	332	8	2	2	186	2	1	false	0.0016274338854984412	0.1931221544124817	3.2786226825354106E-14	extracellular structure organization
GO:0048251	332	2	2	2	19	2	2	false	0.005847953216374287	0.3827956989247263	0.005847953216374287	elastic fiber assembly
GO:0005102	332	25	2	2	257	2	1	false	0.009119649805446967	0.3827956989247263	2.9255001888459096E-35	signaling receptor binding
GO:0097435	332	19	2	2	186	2	1	false	0.009938971229294017	0.3827956989247263	2.3853753955232753E-26	supramolecular fiber organization
GO:0044877	332	32	2	2	289	2	1	false	0.011918492887350873	0.3827956989247263	2.7891029207836234E-43	protein-containing complex binding
GO:0001568	332	11	2	2	93	2	2	false	0.012856474988312008	0.3827956989247263	1.6403418061307674E-14	blood vessel development
GO:0004720	332	1	2	1	72	1	2	false	0.013888888888888876	0.3827956989247263	0.013888888888888876	protein-lysine 6-oxidase activity
GO:0005581	332	2	2	1	143	1	1	false	0.01398601398601337	0.3827956989247263	9.849305623952596E-5	collagen trimer
GO:0018158	332	2	2	1	123	1	2	false	0.016260162601625692	0.3827956989247263	1.3328002132480227E-4	protein oxidation
GO:0030324	332	1	2	1	58	1	3	false	0.017241379310345032	0.3827956989247263	0.017241379310345032	lung development
GO:0098754	332	3	2	1	317	2	2	false	0.018867547817750453	0.3827956989247263	1.9014913396576708E-7	detoxification
GO:0110148	332	3	2	1	317	2	1	false	0.018867547817750453	0.3827956989247263	1.9014913396576708E-7	biomineralization
GO:1990748	332	3	2	1	301	2	3	false	0.019867109634547984	0.3827956989247263	2.2222469138543902E-7	cellular detoxification
GO:0001944	332	12	2	2	80	2	2	false	0.020886075949367	0.3827956989247263	1.6598435169294893E-14	vasculature development
GO:0072358	332	12	2	2	80	2	2	false	0.020886075949367	0.3827956989247263	1.6598435169294893E-14	cardiovascular system development
GO:0035295	332	14	2	2	93	2	2	false	0.021271622253388967	0.3827956989247263	6.742145634954784E-17	tube development
GO:0035905	332	1	2	1	93	2	2	false	0.02150537634408575	0.3827956989247263	0.010752688172042854	ascending aorta development
GO:0035906	332	1	2	1	93	2	2	false	0.02150537634408575	0.3827956989247263	0.010752688172042854	descending aorta development
GO:0060541	332	1	2	1	80	2	1	false	0.025000000000000147	0.4238095238095263	0.01250000000000005	respiratory system development
GO:0016638	332	1	2	1	34	1	1	false	0.029411764705882217	0.45524296675191606	0.029411764705882217	oxidoreductase activity, acting on the CH-NH2 group of donors
GO:0046716	332	1	2	1	34	1	2	false	0.029411764705882217	0.45524296675191606	0.029411764705882217	muscle cell cellular homeostasis
GO:0030323	332	1	2	1	63	2	2	false	0.03174603174603167	0.47089947089946976	0.015873015873015803	respiratory tube development
GO:0010640	332	2	2	1	55	1	2	false	0.03636363636363594	0.5009380863039278	6.734006734006702E-4	regulation of platelet-derived growth factor receptor signaling pathway
GO:0034394	332	3	2	1	82	1	1	false	0.036585365853657646	0.5009380863039278	1.1291779584462383E-5	protein localization to cell surface
GO:0072359	332	17	2	2	80	2	1	false	0.04303797468354396	0.5650793650793653	9.853209479737374E-18	circulatory system development
GO:0031214	332	3	2	1	65	1	3	false	0.04615384615384571	0.5650793650793653	2.289377289377231E-5	biomineral tissue development
GO:0008022	332	6	2	1	257	2	1	false	0.04623662451361613	0.5650793650793653	2.6501133433201137E-12	protein C-terminus binding
GO:0005507	332	1	2	1	21	1	1	false	0.04761904761904764	0.5650793650793653	0.04761904761904764	copper ion binding
GO:0050793	332	47	2	2	207	2	2	false	0.05070118662351627	0.565977742448331	1.0518894329051758E-47	regulation of developmental process
GO:0090287	332	5	2	1	184	2	3	false	0.053753860774527824	0.565977742448331	6.010213025173315E-10	regulation of cellular response to growth factor stimulus
GO:0043393	332	7	2	1	257	2	2	false	0.05383633268482192	0.565977742448331	7.390754343919458E-14	regulation of protein binding
GO:0071953	332	1	2	1	37	2	2	false	0.054054054054054085	0.565977742448331	0.027027027027026994	elastic fiber
GO:0005615	332	77	2	2	320	2	2	false	0.057327586206887174	0.5816480501665161	3.955364899049155E-76	extracellular space
GO:0018057	332	1	2	1	17	1	2	false	0.058823529411764754	0.5816480501665161	0.058823529411764754	peptidyl-lysine oxidation
GO:1900120	332	1	2	1	31	2	2	false	0.06451612903225801	0.5816480501665161	0.03225806451612895	regulation of receptor binding
GO:0035265	332	4	2	1	122	2	2	false	0.06476087251050132	0.5816480501665161	1.1385125788562821E-7	organ growth
GO:0016049	332	10	2	1	301	2	2	false	0.06544850498337726	0.5816480501665161	6.913848385048021E-19	cell growth
GO:0033687	332	2	2	1	29	1	1	false	0.06896551724137928	0.5816480501665161	0.002463054187192125	osteoblast proliferation
GO:0005576	332	87	2	2	320	2	1	false	0.07329545454543977	0.5816480501665161	9.649887824327865E-81	extracellular region
GO:0051098	332	11	2	1	289	2	2	false	0.07480296039984571	0.5816480501665161	4.1205022842827564E-20	regulation of binding
GO:0055001	332	3	2	1	39	1	2	false	0.07692307692307658	0.5816480501665161	1.0942116205274074E-4	muscle cell development
GO:0051239	332	63	2	2	213	2	2	false	0.08650013287269986	0.5816480501665161	1.1234397848768277E-55	regulation of multicellular organismal process
GO:0008284	332	9	2	1	103	1	3	false	0.08737864077669752	0.5816480501665161	3.984523749396536E-13	positive regulation of cell population proliferation
GO:0048545	332	3	2	1	33	1	3	false	0.09090909090909029	0.5816480501665161	1.8328445747800497E-4	response to steroid hormone
GO:0035239	332	14	2	2	45	2	2	false	0.09191919191919254	0.5816480501665161	5.99264097839045E-12	tube morphogenesis
GO:0033690	332	1	2	1	10	1	3	false	0.0999999999999999	0.5816480501665161	0.0999999999999999	positive regulation of osteoblast proliferation
GO:0033688	332	2	2	1	20	1	2	false	0.10000000000000006	0.5816480501665161	0.005263157894736846	regulation of osteoblast proliferation
GO:0072593	332	12	2	1	233	2	1	false	0.10056237975432704	0.5816480501665161	2.4955153331076395E-20	reactive oxygen species metabolic process
GO:0042692	332	6	2	1	59	1	2	false	0.10169491525423667	0.5816480501665161	2.2193876203535013E-8	muscle cell differentiation
GO:1902882	332	4	2	1	39	1	2	false	0.10256410256410209	0.5816480501665161	1.2157906894749028E-5	regulation of response to oxidative stress
GO:0032502	332	102	2	2	317	2	1	false	0.1028431098510413	0.5816480501665161	6.842091461893019E-86	developmental process
GO:0005198	332	18	2	1	317	2	1	false	0.1105099229325379	0.5816480501665161	1.0019676883026838E-29	structural molecule activity
GO:0022610	332	18	2	1	317	2	1	false	0.1105099229325379	0.5816480501665161	1.0019676883026838E-29	biological adhesion
GO:0007517	332	7	2	1	61	1	2	false	0.11475409836065707	0.5816480501665161	2.292154427578264E-9	muscle organ development
GO:0001649	332	7	2	1	60	1	2	false	0.11666666666666786	0.5816480501665161	2.589285557079134E-9	osteoblast differentiation
GO:1990868	332	2	2	1	17	1	1	false	0.11764705882352952	0.5816480501665161	0.0073529411764706055	response to chemokine
GO:0043491	332	7	2	1	59	1	1	false	0.11864406779660942	0.5816480501665161	2.9312666683914156E-9	protein kinase B signaling
GO:0040007	332	20	2	1	317	2	1	false	0.12238949007704797	0.5816480501665161	4.273166949732159E-32	growth
GO:1901861	332	3	2	1	47	2	2	false	0.1248843663274731	0.5816480501665161	6.167129201356696E-5	regulation of muscle tissue development
GO:0042330	332	8	2	1	64	1	2	false	0.12499999999999864	0.5816480501665161	2.2592919985090366E-10	taxis
GO:0000305	332	1	2	1	8	1	2	false	0.12499999999999997	0.5816480501665161	0.12499999999999997	response to oxygen radical
GO:0034614	332	4	2	1	32	1	3	false	0.12500000000000058	0.5816480501665161	2.780867630700786E-5	cellular response to reactive oxygen species
GO:0001558	332	8	2	1	63	1	3	false	0.12698412698412648	0.5816480501665161	2.5820479982961065E-10	regulation of cell growth
GO:0060326	332	5	2	1	75	2	3	false	0.1297297297297292	0.5816480501665161	5.79394752653482E-8	cell chemotaxis
GO:0048583	332	78	2	2	215	2	2	false	0.13053683981742473	0.5816480501665161	1.2236745923948775E-60	regulation of response to stimulus
GO:0071897	332	8	2	1	118	2	3	false	0.13153701289294217	0.5816480501665161	1.367012634534948E-12	DNA biosynthetic process
GO:1990869	332	2	2	1	15	1	2	false	0.13333333333333328	0.5816480501665161	0.009523809523809502	cellular response to chemokine
GO:0030099	332	8	2	1	59	1	2	false	0.13559322033898222	0.5816480501665161	4.509641028294528E-10	myeloid cell differentiation
GO:2000377	332	9	2	1	126	2	2	false	0.13828571428571462	0.5816480501665161	6.072957787708897E-14	regulation of reactive oxygen species metabolic process
GO:0040008	332	14	2	1	195	2	2	false	0.13877874702617582	0.5816480501665161	1.2230389031223698E-21	regulation of growth
GO:0022607	332	74	2	2	196	2	2	false	0.1413396127681878	0.5816480501665161	6.4300649144691875E-56	cellular component assembly
GO:0051253	332	16	2	1	113	1	4	false	0.14159292035398582	0.5816480501665161	9.020381142741722E-20	negative regulation of RNA metabolic process
GO:0048634	332	3	2	1	41	2	2	false	0.14268292682927017	0.5816480501665161	9.380863039399691E-5	regulation of muscle organ development
GO:0032501	332	121	2	2	317	2	1	false	0.14495068482208	0.5816480501665161	6.307892396524805E-91	multicellular organismal process
GO:0090092	332	8	2	1	54	1	2	false	0.14814814814814894	0.5816480501665161	9.611080052905907E-10	regulation of transmembrane receptor protein serine/threonine kinase signaling pathway
GO:2000026	332	40	2	2	103	2	3	false	0.14848657909765528	0.5816480501665161	1.6335016088161397E-29	regulation of multicellular organismal development
GO:0050839	332	20	2	1	257	2	1	false	0.14986624513617847	0.5816480501665161	3.288357739507666E-30	cell adhesion molecule binding
GO:0046983	332	20	2	1	257	2	1	false	0.14986624513617847	0.5816480501665161	3.288357739507666E-30	protein dimerization activity
GO:0061448	332	5	2	1	33	1	1	false	0.15151515151515052	0.5816480501665161	4.2134358040920835E-6	connective tissue development
GO:0045892	332	12	2	1	79	1	5	false	0.15189873417721364	0.5816480501665161	1.952757078740555E-14	negative regulation of transcription, DNA-templated
GO:0060348	332	9	2	1	58	1	2	false	0.15517241379310537	0.5816480501665161	9.390664258919136E-11	bone development
GO:0006259	332	16	2	1	197	2	2	false	0.15622086398009846	0.5816480501665161	7.602023639007582E-24	DNA metabolic process
GO:0001503	332	10	2	1	121	2	1	false	0.15909090909091264	0.5816480501665161	7.903590653868072E-15	ossification
GO:0005178	332	5	2	1	60	2	3	false	0.1610169491525433	0.5816480501665161	1.8309947867916698E-7	integrin binding
GO:1900407	332	4	2	1	24	1	3	false	0.16666666666666607	0.5816480501665161	9.41087897609627E-5	regulation of cellular response to oxidative stress
GO:2000121	332	1	2	1	6	1	4	false	0.1666666666666666	0.5816480501665161	0.1666666666666666	regulation of removal of superoxide radicals
GO:0097493	332	3	2	1	18	1	1	false	0.16666666666666713	0.5816480501665161	0.0012254901960784348	structural molecule activity conferring elasticity
GO:0030199	332	2	2	1	23	2	2	false	0.1699604743083001	0.5816480501665161	0.003952569169960467	collagen fibril organization
GO:0062197	332	8	2	1	89	2	2	false	0.17262512768130142	0.5816480501665161	1.4159241340201383E-11	cellular response to chemical stress
GO:0008283	332	29	2	1	317	2	1	false	0.17485924210355375	0.5816480501665161	9.761290907057908E-42	cell population proliferation
GO:0019725	332	28	2	1	301	2	3	false	0.1776744186046193	0.5816480501665161	4.436946495380853E-40	cellular homeostasis
GO:0000302	332	7	2	1	39	1	2	false	0.17948717948717874	0.5816480501665161	6.501554489170527E-8	response to reactive oxygen species
GO:0051716	332	129	2	2	303	2	2	false	0.18044718379119729	0.5816480501665161	3.79168802137108E-89	cellular response to stimulus
GO:0040011	332	30	2	1	317	2	1	false	0.1805893862556119	0.5816480501665161	1.0168011361517332E-42	locomotion
GO:0045637	332	6	2	1	33	1	3	false	0.18181818181818069	0.5816480501665161	9.028791008768759E-7	regulation of myeloid cell differentiation
GO:0060249	332	8	2	1	44	1	1	false	0.18181818181818213	0.5816480501665161	5.6423019673460945E-9	anatomical structure homeostasis
GO:0033993	332	12	2	1	66	1	1	false	0.1818181818181831	0.5816480501665161	2.0313314671909017E-13	response to lipid
GO:0071559	332	7	2	1	38	1	2	false	0.18421052631579019	0.5816480501665161	7.923769533676653E-8	response to transforming growth factor beta
GO:0006935	332	8	2	1	82	2	2	false	0.18669075579644456	0.5816480501665161	2.8057204032026026E-11	chemotaxis
GO:0010035	332	8	2	1	82	2	1	false	0.18669075579644456	0.5816480501665161	2.8057204032026026E-11	response to inorganic substance
GO:0048008	332	3	2	1	16	1	1	false	0.18749999999999992	0.5816480501665161	0.001785714285714283	platelet-derived growth factor receptor signaling pathway
GO:0018130	332	72	2	2	165	2	2	false	0.18891352549889404	0.5816480501665161	1.3059643179360761E-48	heterocycle biosynthetic process
GO:0019438	332	72	2	2	165	2	2	false	0.18891352549889404	0.5816480501665161	1.3059643179360761E-48	aromatic compound biosynthetic process
GO:0035556	332	59	2	1	312	1	2	false	0.18910256410255002	0.5816480501665161	3.4132379789261103E-65	intracellular signal transduction
GO:0016491	332	34	2	1	178	1	2	false	0.19101123595506592	0.5816480501665161	2.628056456411215E-37	oxidoreductase activity
GO:1902679	332	13	2	1	68	1	5	false	0.19117647058823398	0.5816480501665161	3.187888496579346E-14	negative regulation of RNA biosynthetic process
GO:0009653	332	45	2	2	102	2	2	false	0.19219569015724733	0.5816480501665161	5.042318268602827E-30	anatomical structure morphogenesis
GO:0043167	332	127	2	2	289	2	1	false	0.19225778546712144	0.5816480501665161	1.781196708628032E-85	ion binding
GO:0044085	332	87	2	2	196	2	1	false	0.1957613814756684	0.5816480501665161	5.9906150047478836E-58	cellular component biogenesis
GO:0019430	332	1	2	1	5	1	3	false	0.19999999999999998	0.5816480501665161	0.19999999999999998	removal of superoxide radicals
GO:0097237	332	7	2	1	65	2	2	false	0.20528846153845767	0.5816480501665161	1.4363883359751388E-9	cellular response to toxic substance
GO:0071560	332	7	2	1	34	1	3	false	0.20588235294117554	0.5816480501665161	1.8588687370994322E-7	cellular response to transforming growth factor beta stimulus
GO:0051254	332	24	2	1	116	1	4	false	0.20689655172414065	0.5816480501665161	2.2744317491689407E-25	positive regulation of RNA metabolic process
GO:1901362	332	76	2	2	166	2	2	false	0.20810514786419704	0.5816480501665161	3.1112899805453504E-49	organic cyclic compound biosynthetic process
GO:0042127	332	20	2	1	182	2	2	false	0.20824479388014852	0.5816480501665161	4.520644548854447E-27	regulation of cell population proliferation
GO:0045765	332	5	2	1	24	1	3	false	0.20833333333333268	0.5816480501665161	2.3527197440240752E-5	regulation of angiogenesis
GO:0080135	332	21	2	1	190	2	3	false	0.20935672514618645	0.5816480501665161	2.2531346742472473E-28	regulation of cellular response to stress
GO:0000122	332	8	2	1	38	1	3	false	0.2105263157894745	0.5816480501665161	2.044843750626239E-8	negative regulation of transcription by RNA polymerase II
GO:0060537	332	7	2	1	33	1	1	false	0.21212121212121074	0.5816480501665161	2.3407976689400364E-7	muscle tissue development
GO:0070848	332	14	2	1	66	1	1	false	0.21212121212121338	0.5816480501665161	1.2917621489473927E-14	response to growth factor
GO:0090304	332	98	2	2	212	2	2	false	0.21251005991235083	0.5816480501665161	5.065350127896407E-63	nucleic acid metabolic process
GO:0031323	332	125	2	2	270	2	3	false	0.21341043645873828	0.5816480501665161	2.2743000902764235E-80	regulation of cellular metabolic process
GO:1901343	332	4	2	1	35	2	4	false	0.21848739495798297	0.5816480501665161	1.90985485103132E-5	negative regulation of vasculature development
GO:0070887	332	64	2	2	136	2	2	false	0.21960784313724804	0.5816480501665161	2.1234658401598604E-40	cellular response to chemical stimulus
GO:0048534	332	13	2	1	59	1	2	false	0.22033898305084593	0.5816480501665161	2.4707363811120333E-13	hematopoietic or lymphoid organ development
GO:0061061	332	11	2	1	93	2	1	false	0.22370266479662898	0.5816480501665161	1.6403418061307674E-14	muscle structure development
GO:0002682	332	24	2	1	202	2	2	false	0.22402837298653375	0.5816480501665161	1.2081350718477275E-31	regulation of immune system process
GO:0045934	332	16	2	1	133	2	4	false	0.22693096377307329	0.5816480501665161	5.584871721335478E-21	negative regulation of nucleobase-containing compound metabolic process
GO:0009059	332	106	2	2	221	2	2	false	0.2289181406828261	0.5816480501665161	6.643071002307714E-66	macromolecule biosynthetic process
GO:2000181	332	3	2	1	25	2	3	false	0.22999999999999993	0.5816480501665161	4.347826086956512E-4	negative regulation of blood vessel morphogenesis
GO:0009636	332	10	2	1	82	2	1	false	0.2303523035230327	0.5816480501665161	4.674469387046383E-13	response to toxic substance
GO:0008219	332	37	2	1	301	2	1	false	0.23109634551490868	0.5816480501665161	2.717000951113241E-48	cell death
GO:1903010	332	5	2	1	41	2	2	false	0.2317073170731739	0.5816480501665161	1.3344044152773507E-6	regulation of bone development
GO:1903507	332	13	2	1	56	1	3	false	0.23214285714286023	0.5816480501665161	5.29124960563707E-13	negative regulation of nucleic acid-templated transcription
GO:0048589	332	13	2	1	105	2	2	false	0.23333333333332282	0.5816480501665161	7.1624278921727E-17	developmental growth
GO:0019222	332	135	2	2	278	2	2	false	0.2349167597330268	0.5816480501665161	4.8300570633987896E-83	regulation of metabolic process
GO:0005518	332	4	2	1	32	2	1	false	0.23790322580645248	0.5816480501665161	2.780867630700786E-5	collagen binding
GO:0051093	332	19	2	1	149	2	3	false	0.2395247596589755	0.5816480501665161	2.0653117958966468E-24	negative regulation of developmental process
GO:0099080	332	41	2	1	320	2	1	false	0.24018416927895087	0.5816480501665161	9.469478588462338E-53	supramolecular complex
GO:0014070	332	16	2	1	66	1	1	false	0.2424242424242439	0.5816480501665161	1.1690155194094349E-15	response to organic cyclic compound
GO:0006979	332	11	2	1	84	2	1	false	0.24612736660929976	0.5816480501665161	5.383819446067372E-14	response to oxidative stress
GO:0002520	332	15	2	1	114	2	2	false	0.24685607824873118	0.5816480501665161	4.798011943359905E-19	immune system development
GO:0006801	332	3	2	1	12	1	1	false	0.2499999999999996	0.5816480501665161	0.004545454545454539	superoxide metabolic process
GO:1901031	332	2	2	1	8	1	2	false	0.24999999999999994	0.5816480501665161	0.035714285714285705	regulation of response to reactive oxygen species
GO:0030219	332	2	2	1	8	1	1	false	0.24999999999999994	0.5816480501665161	0.035714285714285705	megakaryocyte differentiation
GO:0071450	332	1	2	1	4	1	2	false	0.25000000000000006	0.5816480501665161	0.25000000000000006	cellular response to oxygen radical
GO:0050896	332	159	2	2	317	2	1	false	0.2507886435330808	0.5816480501665161	8.377343028585279E-95	response to stimulus
GO:0006139	332	114	2	2	227	2	5	false	0.25110132158589277	0.5816480501665161	8.784044856095733E-68	nucleobase-containing compound metabolic process
GO:0051179	332	160	2	2	317	2	1	false	0.25396318332464923	0.5816480501665161	8.483385345403164E-95	localization
GO:0006928	332	41	2	1	301	2	1	false	0.25426356589142424	0.5816480501665161	1.3908502346574098E-51	movement of cell or subcellular component
GO:0006725	332	118	2	2	233	2	1	false	0.2554018055350017	0.5816480501665161	1.414382531872105E-69	cellular aromatic compound metabolic process
GO:0046483	332	118	2	2	233	2	1	false	0.2554018055350017	0.5816480501665161	1.414382531872105E-69	heterocycle metabolic process
GO:0034097	332	17	2	1	66	1	1	false	0.25757575757575885	0.5816480501665161	3.974652765991947E-16	response to cytokine
GO:0001501	332	11	2	1	80	2	1	false	0.25759493670885963	0.5816480501665161	9.544100222344595E-14	skeletal system development
GO:1901342	332	6	2	1	43	2	2	false	0.2624584717607978	0.5816480501665161	1.6402977862213277E-7	regulation of vasculature development
GO:0031399	332	31	2	1	118	1	2	false	0.2627118644067782	0.5816480501665161	3.6997870739997797E-29	regulation of protein modification process
GO:0005509	332	10	2	1	71	2	1	false	0.2635814889336049	0.5816480501665161	2.165730101705771E-12	calcium ion binding
GO:0071363	332	14	2	1	53	1	2	false	0.26415094339622397	0.5816480501665161	4.1597685498655014E-13	cellular response to growth factor stimulus
GO:0042221	332	82	2	2	159	2	1	false	0.2643897778839324	0.5816480501665161	2.342105086452157E-47	response to chemical
GO:0051171	332	116	2	2	225	2	2	false	0.26468253968251576	0.5816480501665161	3.8902054744834965E-67	regulation of nitrogen compound metabolic process
GO:0080090	332	119	2	2	229	2	2	false	0.2689420056691523	0.5842881858481892	2.6246743713476083E-68	regulation of primary metabolic process
GO:0009890	332	23	2	1	159	2	3	false	0.2691664676379299	0.5842881858481892	3.2101525395175106E-28	negative regulation of biosynthetic process
GO:0034645	332	105	2	2	201	2	3	false	0.2716417910447597	0.5855186727407447	6.765050081751814E-60	cellular macromolecule biosynthetic process
GO:0031327	332	21	2	1	143	2	4	false	0.2730227518959652	0.5855186727407447	1.3089693473413409E-25	negative regulation of cellular biosynthetic process
GO:0006950	332	84	2	2	159	2	1	false	0.27752567470742456	0.5879410737710425	2.790354863763475E-47	response to stress
GO:0071345	332	15	2	1	54	1	2	false	0.27777777777777934	0.5879410737710425	1.155491263851551E-13	cellular response to cytokine stimulus
GO:0010558	332	20	2	1	133	2	4	false	0.2791068580542309	0.5879410737710425	3.649821983727661E-24	negative regulation of macromolecule biosynthetic process
GO:1902680	332	20	2	1	71	1	5	false	0.2816901408450725	0.5898922949461518	4.437172176372006E-18	positive regulation of RNA biosynthetic process
GO:1901360	332	124	2	2	231	2	1	false	0.2870694522868066	0.5958745630876939	1.0307323807494193E-68	organic cyclic compound metabolic process
GO:0046903	332	41	2	1	140	1	1	false	0.2928571428571324	0.5958745630876939	2.3191166339177254E-36	secretion
GO:0010941	332	29	2	1	182	2	2	false	0.29403193491590585	0.5958745630876939	2.6805431924256342E-34	regulation of cell death
GO:0042802	332	41	2	1	257	2	1	false	0.2941391050583458	0.5958745630876939	1.520502992779233E-48	identical protein binding
GO:0005623	332	52	2	1	323	2	1	false	0.2964828952175738	0.5958745630876939	2.0612442124599763E-61	cell
GO:0051674	332	26	2	1	160	2	1	false	0.2994496855345813	0.5958745630876939	1.7047378682078545E-30	localization of cell
GO:0017015	332	3	2	1	10	1	3	false	0.29999999999999966	0.5958745630876939	0.008333333333333312	regulation of transforming growth factor beta receptor signaling pathway
GO:0030282	332	3	2	1	10	1	2	false	0.29999999999999966	0.5958745630876939	0.008333333333333312	bone mineralization
GO:0034654	332	72	2	2	131	2	5	false	0.30017615971813105	0.5958745630876939	1.0024322449416023E-38	nucleobase-containing compound biosynthetic process
GO:0045893	332	19	2	1	63	1	4	false	0.30158730158730074	0.5958745630876939	1.6310115826540473E-16	positive regulation of transcription, DNA-templated
GO:0009058	332	133	2	2	241	2	1	false	0.30352697095437114	0.5958745630876939	2.0095681436308257E-71	biosynthetic process
GO:0055114	332	40	2	1	241	2	1	false	0.3049792531120513	0.5958745630876939	1.3193013820658839E-46	oxidation-reduction process
GO:0045595	332	31	2	1	186	2	3	false	0.30630630630631456	0.5958745630876939	5.135758477908186E-36	regulation of cell differentiation
GO:0060255	332	119	2	2	213	2	2	false	0.31096642749576237	0.5963149078726969	6.011846432892902E-63	regulation of macromolecule metabolic process
GO:0006468	332	33	2	1	105	1	2	false	0.31428571428570895	0.5963149078726969	4.916958066043935E-28	protein phosphorylation
GO:0044249	332	131	2	2	233	2	2	false	0.31504365842830184	0.5963149078726969	8.407194884874783E-69	cellular biosynthetic process
GO:0051172	332	38	2	1	219	2	3	false	0.317582003267539	0.5963149078726969	1.8319921489444876E-43	negative regulation of nitrogen compound metabolic process
GO:0044271	332	95	2	2	168	2	2	false	0.3182919874536428	0.5963149078726969	1.8279814708349726E-49	cellular nitrogen compound biosynthetic process
GO:0051241	332	28	2	1	161	2	3	false	0.3184782608695513	0.5963149078726969	5.973773191643525E-32	negative regulation of multicellular organismal process
GO:1901576	332	131	2	2	231	2	2	false	0.3205345379258	0.5963149078726969	4.411369896105297E-68	organic substance biosynthetic process
GO:0034641	332	135	2	2	237	2	2	false	0.3234284488307351	0.5963149078726969	8.681028562847372E-70	cellular nitrogen compound metabolic process
GO:2000113	332	19	2	1	106	2	4	false	0.3277628032344986	0.5963149078726969	2.2367852715169336E-21	negative regulation of cellular macromolecule biosynthetic process
GO:0043169	332	73	2	2	127	2	1	false	0.3284589426321774	0.5963149078726969	3.4252055470801852E-37	cation binding
GO:0007507	332	11	2	1	61	2	2	false	0.3306010928961828	0.5963149078726969	2.3918057527117307E-12	heart development
GO:1903844	332	3	2	1	9	1	2	false	0.3333333333333331	0.5963149078726969	0.011904761904761887	regulation of cellular response to transforming growth factor beta stimulus
GO:0090322	332	3	2	1	9	1	2	false	0.3333333333333331	0.5963149078726969	0.011904761904761887	regulation of superoxide metabolic process
GO:0045652	332	2	2	1	6	1	2	false	0.3333333333333332	0.5963149078726969	0.06666666666666664	regulation of megakaryocyte differentiation
GO:0098867	332	1	2	1	3	1	1	false	0.33333333333333337	0.5963149078726969	0.33333333333333337	intramembranous bone growth
GO:0035791	332	1	2	1	3	1	1	false	0.33333333333333337	0.5963149078726969	0.33333333333333337	platelet-derived growth factor receptor-beta signaling pathway
GO:0045935	332	26	2	1	140	2	4	false	0.33802672147993507	0.5969991173874664	7.619929956424852E-29	positive regulation of nucleobase-containing compound metabolic process
GO:0048646	332	19	2	1	102	2	2	false	0.33935158221703937	0.5969991173874664	4.991994602379295E-21	anatomical structure formation involved in morphogenesis
GO:0031324	332	45	2	1	239	2	4	false	0.3417601350162641	0.5969991173874664	9.380756565819572E-50	negative regulation of cellular metabolic process
GO:0048514	332	9	2	2	15	2	2	false	0.3428571428571423	0.5969991173874664	1.9980019980019964E-4	blood vessel morphogenesis
GO:0002376	332	60	2	1	317	2	1	false	0.3432096793514591	0.5969991173874664	2.8140636816218703E-66	immune system process
GO:0010467	332	120	2	2	204	2	1	false	0.34482758620687837	0.5969991173874664	1.6719202086853001E-59	gene expression
GO:0060840	332	2	2	1	11	2	1	false	0.3454545454545451	0.5969991173874664	0.01818181818181816	artery development
GO:0009725	332	23	2	1	66	1	2	false	0.34848484848485045	0.5993265993266027	2.8692402186112197E-18	response to hormone
GO:0031589	332	6	2	1	17	1	1	false	0.35294117647058865	0.5999759239195835	8.080155138978646E-5	cell-substrate adhesion
GO:0050794	332	181	2	2	303	2	2	false	0.35604222673919345	0.5999759239195835	4.259610972159962E-88	regulation of cellular process
GO:1903508	332	20	2	1	56	1	3	false	0.35714285714286187	0.5999759239195835	1.2728904491493287E-15	positive regulation of nucleic acid-templated transcription
GO:0048869	332	60	2	1	303	2	2	false	0.35735361615625666	0.5999759239195835	5.69066639154569E-65	cellular developmental process
GO:0043230	332	61	2	1	308	2	2	false	0.3573966749861736	0.5999759239195835	4.699990618188255E-66	extracellular organelle
GO:0045944	332	14	2	1	39	1	3	false	0.35897435897435753	0.5999759239195835	6.629319556996302E-11	positive regulation of transcription by RNA polymerase II
GO:0009891	332	31	2	1	155	2	3	false	0.3610389610389385	0.6006068697657108	2.5860077232155245E-33	positive regulation of biosynthetic process
GO:0031328	332	31	2	1	150	2	4	false	0.37172259507830424	0.6091012248169665	8.023076976399038E-33	positive regulation of cellular biosynthetic process
GO:0050789	332	194	2	2	317	2	2	false	0.37377710338213593	0.6091012248169665	2.4766152093736326E-91	regulation of biological process
GO:0016525	332	3	2	1	8	1	3	false	0.37499999999999983	0.6091012248169665	0.017857142857142835	negative regulation of angiogenesis
GO:1903706	332	10	2	1	48	2	3	false	0.37677304964538766	0.6091012248169665	1.5288846296038503E-10	regulation of hemopoiesis
GO:0010468	332	90	2	2	146	2	2	false	0.3783656117146671	0.6091012248169665	8.990165667442543E-42	regulation of gene expression
GO:0016043	332	186	2	2	302	2	2	false	0.3785395260829344	0.6091012248169665	9.351822633513702E-87	cellular component organization
GO:0005201	332	5	2	1	24	2	2	false	0.3804347826086948	0.6091012248169665	2.3527197440240752E-5	extracellular matrix structural constituent
GO:0018205	332	16	2	1	42	1	1	false	0.38095238095238326	0.6091012248169665	6.005655347801604E-12	peptidyl-lysine modification
GO:0071840	332	196	2	2	317	2	1	false	0.38154374475894254	0.6091012248169665	6.307892396524805E-91	cellular component organization or biogenesis
GO:0009611	332	18	2	1	84	2	1	false	0.3846815834767702	0.6102452792685332	1.0515531715544869E-18	response to wounding
GO:0010557	332	28	2	1	130	2	4	false	0.3856887298747752	0.6102452792685332	4.532865851042521E-29	positive regulation of macromolecule biosynthetic process
GO:0010628	332	31	2	1	138	2	3	false	0.40008462921822446	0.6302218053172031	1.4579053251918285E-31	positive regulation of gene expression
GO:0065009	332	73	2	1	318	2	2	false	0.40697974326922004	0.6382589806336667	7.431659902502291E-74	regulation of molecular function
GO:0140096	332	72	2	1	176	1	1	false	0.40909090909092016	0.6387559808612613	3.186684185153766E-51	catalytic activity, acting on a protein
GO:0009719	332	37	2	1	159	2	1	false	0.41238754876204475	0.641091560520908	4.612534880563942E-37	response to endogenous stimulus
GO:0042803	332	18	2	1	43	1	2	false	0.4186046511627867	0.6479271991910959	1.6437661327614276E-12	protein homodimerization activity
GO:0051174	332	35	2	1	147	2	2	false	0.4207436399217058	0.6479898702120958	1.1812372302671896E-34	regulation of phosphorus metabolic process
GO:0051128	332	57	2	1	237	2	2	false	0.42394335979402414	0.6479898702120958	2.7323253576789965E-56	regulation of cellular component organization
GO:0018193	332	42	2	1	99	1	1	false	0.424242424242414	0.6479898702120958	6.101240639317122E-29	peptidyl-amino acid modification
GO:0007167	332	23	2	1	54	1	1	false	0.42592592592592815	0.6479898702120958	9.208696835961638E-16	enzyme linked receptor protein signaling pathway
GO:0016202	332	3	2	1	7	1	3	false	0.42857142857142844	0.6492401215805469	0.02857142857142854	regulation of striated muscle tissue development
GO:0048523	332	74	2	1	302	2	3	false	0.4306395898879058	0.6496088728817563	1.751432125515845E-72	negative regulation of cellular process
GO:0007178	332	10	2	1	23	1	1	false	0.43478260869565266	0.6530911759310226	8.740754466962545E-7	transmembrane receptor protein serine/threonine kinase signaling pathway
GO:0031325	332	63	2	1	248	2	4	false	0.4442993339427844	0.6645821969900473	1.573808593797414E-60	positive regulation of cellular metabolic process
GO:0042493	332	21	2	1	82	2	1	false	0.4489611562782223	0.6686638980952276	5.455342253548073E-20	response to drug
GO:0065007	332	213	2	2	317	2	1	false	0.4507846504012771	0.6686638980952276	1.5929685663942652E-86	biological regulation
GO:0009893	332	68	2	1	261	2	3	false	0.45393457117587277	0.6705423541021192	1.6997230106186017E-64	positive regulation of metabolic process
GO:0006793	332	63	2	1	233	2	1	false	0.46851413349118254	0.6892191385242189	1.4851844070197817E-58	phosphorus metabolic process
GO:0051173	332	61	2	1	220	2	3	false	0.4785803237857755	0.6991120218579199	6.548945862343258E-56	positive regulation of nitrogen compound metabolic process
GO:0001932	332	23	2	1	48	1	3	false	0.4791666666666642	0.6991120218579199	3.2302141793331265E-14	regulation of protein phosphorylation
GO:0010605	332	58	2	1	206	2	3	false	0.484821217144193	0.7044749114421743	1.0730108591239852E-52	negative regulation of macromolecule metabolic process
GO:0009892	332	70	2	1	247	2	3	false	0.4873111484150908	0.7052145074624891	2.0037132184006642E-63	negative regulation of metabolic process
GO:0080134	332	33	2	1	114	2	2	false	0.49697251979508644	0.714859437751004	1.9790487265541646E-29	regulation of response to stress
GO:0042592	332	44	2	1	88	1	1	false	0.49999999999998485	0.714859437751004	3.809740727933852E-26	homeostatic process
GO:2000586	332	1	2	1	2	1	2	false	0.5	0.714859437751004	0.5	regulation of platelet-derived growth factor receptor-beta signaling pathway
GO:0046914	332	21	2	1	71	2	1	false	0.5070422535211306	0.72075296865381	1.8270708961531386E-18	transition metal ion binding
GO:0005634	332	140	2	1	275	1	1	false	0.509090909090953	0.72075296865381	3.585439627802201E-82	nucleus
GO:0007275	332	88	2	2	123	2	2	false	0.5101959216313486	0.72075296865381	1.5779446403838658E-31	multicellular organism development
GO:0009605	332	48	2	1	159	2	1	false	0.5139718175304603	0.7218813367392364	7.426995379600725E-42	response to external stimulus
GO:0010604	332	63	2	1	208	2	3	false	0.5150501672240619	0.7218813367392364	6.617651107834245E-55	positive regulation of macromolecule metabolic process
GO:0023051	332	61	2	1	195	2	2	false	0.5288924134285053	0.7348567191870014	3.9028461033031574E-52	regulation of signaling
GO:0010629	332	41	2	1	131	2	3	false	0.5296535525542899	0.7348567191870014	5.866786217940845E-35	negative regulation of gene expression
GO:0048519	332	100	2	1	317	2	2	false	0.5320848141196285	0.7348567191870014	3.1130121432912196E-85	negative regulation of biological process
GO:0023052	332	101	2	1	317	2	1	false	0.5363973964779686	0.7348567191870014	1.4489134860478456E-85	signaling
GO:0007165	332	96	2	1	301	2	5	false	0.5368770764118822	0.7348567191870014	2.9262891974796794E-81	signal transduction
GO:0022603	332	20	2	1	63	2	2	false	0.5376344086021538	0.7348567191870014	7.413689012063806E-17	regulation of anatomical structure morphogenesis
GO:0032268	332	58	2	1	181	2	3	false	0.5394106813995944	0.7348567191870014	7.851737058026464E-49	regulation of cellular protein metabolic process
GO:0051246	332	62	2	1	192	2	4	false	0.5427028795811635	0.7348567191870014	5.732777682877432E-52	regulation of protein metabolic process
GO:0048522	332	98	2	1	302	2	3	false	0.5444324657322095	0.7348567191870014	4.4931844792832655E-82	positive regulation of cellular process
GO:0007179	332	6	2	1	11	1	2	false	0.5454545454545465	0.7348567191870014	0.002164502164502163	transforming growth factor beta receptor signaling pathway
GO:0031982	332	94	2	1	288	2	1	false	0.5470141308554926	0.7348567191870014	2.0082683884375954E-78	vesicle
GO:0010646	332	60	2	1	183	2	2	false	0.5494505494504905	0.7353548706931378	8.345387973762174E-50	regulation of cell communication
GO:0007166	332	54	2	1	96	1	1	false	0.5624999999999931	0.7498796340876318	3.2705861006024975E-28	cell surface receptor signaling pathway
GO:0019220	332	35	2	1	62	1	2	false	0.5645161290322621	0.7498796340876318	3.575354141131915E-18	regulation of phosphate metabolic process
GO:0007154	332	103	2	1	301	2	1	false	0.5680398671095437	0.7517553631635597	2.130092452564777E-83	cell communication
GO:0008152	332	241	2	2	317	2	1	false	0.5774068602003269	0.7613216378937644	2.8355804392380033E-75	metabolic process
GO:0006357	332	32	2	1	55	1	2	false	0.5818181818181721	0.7643072794364181	5.357787250013993E-16	regulation of transcription by RNA polymerase II
GO:0009888	332	33	2	1	93	2	1	false	0.586255259467027	0.7649319361173462	6.246152424927299E-26	tissue development
GO:0048518	332	113	2	1	317	2	2	false	0.5865910633708863	0.7649319361173462	4.538687372031908E-89	positive regulation of biological process
GO:0044237	332	233	2	2	303	2	2	false	0.5907372194172198	0.7649586776859526	1.3766529258402167E-70	cellular metabolic process
GO:0048870	332	26	2	1	44	1	3	false	0.5909090909090926	0.7649586776859526	9.713163511772168E-13	cell motility
GO:0042325	332	30	2	1	50	1	2	false	0.5999999999999969	0.7672841288413071	2.1218262567674248E-14	regulation of phosphorylation
GO:0055002	332	3	2	1	5	1	2	false	0.5999999999999999	0.7672841288413071	0.10000000000000002	striated muscle cell development
GO:0030023	332	3	2	1	5	1	2	false	0.5999999999999999	0.7672841288413071	0.10000000000000002	extracellular matrix constituent conferring elasticity
GO:0048468	332	36	2	1	98	2	3	false	0.6021460130443748	0.7672841288413071	1.2418326181467914E-27	cell development
GO:0044260	332	185	2	2	238	2	2	false	0.6034818990886686	0.7672841288413071	2.4850019142082423E-54	cellular macromolecule metabolic process
GO:0033554	332	52	2	1	139	2	2	false	0.6099468251485457	0.7727440204728906	1.768019460508304E-39	cellular response to stress
GO:0006351	332	55	2	1	145	2	3	false	0.6163793103447752	0.77764214584002	2.343864620440334E-41	transcription, DNA-templated
GO:0006366	332	34	2	1	55	1	1	false	0.6181818181818137	0.77764214584002	1.1880310858726769E-15	transcription by RNA polymerase II
GO:2001141	332	55	2	1	87	1	4	false	0.6321839080459946	0.7924558847337115	1.5850094520201234E-24	regulation of RNA biosynthetic process
GO:0036211	332	99	2	1	156	1	2	false	0.6346153846153822	0.7927125506072845	5.062497877892816E-44	protein modification process
GO:1903561	332	61	2	1	94	1	2	false	0.648936170212773	0.8077667013837313	4.0533542331974894E-26	extracellular vesicle
GO:0001525	332	8	2	1	20	2	2	false	0.6526315789473689	0.8095360352099767	7.938398031277296E-6	angiogenesis
GO:0065008	332	88	2	1	213	2	1	false	0.6567455044733324	0.8118104152517581	3.463367658727237E-62	regulation of biological quality
GO:0009889	332	77	2	1	183	2	2	false	0.6658259773013295	0.8155784650630046	1.3741511091756133E-53	regulation of biosynthetic process
GO:0048747	332	2	2	1	3	1	1	false	0.6666666666666667	0.8155784650630046	0.33333333333333337	muscle fiber development
GO:0070727	332	84	2	1	126	1	2	false	0.6666666666666695	0.8155784650630046	1.9629795921281835E-34	cellular macromolecule localization
GO:1901701	332	29	2	1	68	2	2	false	0.6747146619841995	0.822597327624572	7.27220297661988E-20	cellular response to oxygen-containing compound
GO:0032774	332	59	2	1	137	2	3	false	0.6776513525117764	0.8233579573180628	3.132897432886904E-40	RNA biosynthetic process
GO:0032991	332	143	2	1	323	2	1	false	0.6902101801819573	0.8357647079754313	1.0960354658490998E-95	protein-containing complex
GO:0031326	332	77	2	1	173	2	3	false	0.6935071918268371	0.8366627497062282	3.898827641592344E-51	regulation of cellular biosynthetic process
GO:0007169	332	16	2	1	23	1	1	false	0.6956521739130437	0.8366627497062282	4.079018751249198E-6	transmembrane receptor protein tyrosine kinase signaling pathway
GO:1901700	332	37	2	1	82	2	1	false	0.7018970189701791	0.84133110691375	3.46355541526847E-24	response to oxygen-containing compound
GO:0019219	332	73	2	1	160	2	4	false	0.705896226415067	0.8432854248448451	1.9984031336797819E-47	regulation of nucleobase-containing compound metabolic process
GO:0010556	332	71	2	1	154	2	3	false	0.7111450640861515	0.846714524463779	1.0860303764686681E-45	regulation of macromolecule biosynthetic process
GO:0009966	332	54	2	1	116	2	4	false	0.7164917541229521	0.8502368815592365	2.1409997905115193E-34	regulation of signal transduction
GO:0034599	332	8	2	1	11	1	2	false	0.7272727272727286	0.8568677792041149	0.006060606060606057	cellular response to oxidative stress
GO:0006464	332	99	2	1	136	1	2	false	0.7279411764705956	0.8568677792041149	3.510532747907118E-34	cellular protein modification process
GO:0043067	332	27	2	1	37	1	2	false	0.7297297297297288	0.8568677792041149	2.870839748416123E-9	regulation of programmed cell death
GO:0099081	332	30	2	1	41	1	1	false	0.7317073170731768	0.8568677792041149	3.16509586166351E-10	supramolecular polymer
GO:0048731	332	80	2	2	93	2	2	false	0.7386629266012024	0.8621770553115673	3.852654648545616E-16	system development
GO:0016310	332	46	2	1	62	1	1	false	0.7419354838709815	0.8631667720851941	3.658414525179187E-15	phosphorylation
GO:0034613	332	82	2	1	110	1	2	false	0.7454545454545534	0.8640776699029128	9.125355053770069E-27	cellular protein localization
GO:0051252	332	68	2	1	137	2	3	false	0.7481751824817185	0.8640776699029128	8.465972125887405E-41	regulation of RNA metabolic process
GO:0098868	332	3	2	1	4	1	1	false	0.7500000000000001	0.8640776699029128	0.25000000000000006	bone growth
GO:0043412	332	104	2	1	204	2	1	false	0.7609388583019541	0.8738523663080505	7.248316467404357E-61	macromolecule modification
GO:0043170	332	204	2	2	231	2	1	false	0.7794466403160951	0.892228308529035	8.056574582401013E-36	macromolecule metabolic process
GO:0005515	332	257	2	2	289	2	1	false	0.7904652056901562	0.9019410680310757	2.789102920783782E-43	protein binding
GO:0003824	332	176	2	1	317	2	1	false	0.8029389450144366	0.9132468511985286	5.762522426740682E-94	catalytic activity
GO:0042981	332	27	2	1	33	1	2	false	0.8181818181818128	0.9270833333333333	9.028791008768711E-7	regulation of apoptotic process
GO:0006355	332	54	2	1	94	2	4	false	0.8215511324639768	0.9270833333333333	1.7321570985770093E-27	regulation of transcription, DNA-templated
GO:0006807	332	219	2	2	241	2	1	false	0.8254149377594477	0.9270833333333333	1.1902212656387908E-31	nitrogen compound metabolic process
GO:0048856	332	93	2	2	102	2	1	false	0.8305183459522503	0.9270833333333333	4.366020704126291E-13	anatomical structure development
GO:0005488	332	289	2	2	317	2	1	false	0.8308908677074179	0.9270833333333333	9.727631283239548E-41	binding
GO:0051146	332	5	2	1	6	1	1	false	0.8333333333333331	0.9270833333333333	0.1666666666666666	striated muscle cell differentiation
GO:0007160	332	5	2	1	6	1	1	false	0.8333333333333331	0.9270833333333333	0.1666666666666666	cell-matrix adhesion
GO:0048513	332	58	2	1	93	2	2	false	0.8609163160355042	0.9518577992456014	2.099695306684583E-26	animal organ development
GO:2000112	332	70	2	1	112	2	3	false	0.8614864864864771	0.9518577992456014	8.52363030125556E-32	regulation of cellular macromolecule biosynthetic process
GO:0044238	332	224	2	2	241	2	1	false	0.8636237897649699	0.9518577992456014	2.03072183529897E-26	primary metabolic process
GO:0043226	332	301	2	2	320	2	1	false	0.884600313479623	0.9693813977334265	5.295747701953036E-31	organelle
GO:0019538	332	151	2	1	229	2	3	false	0.8849689726498977	0.9693813977334265	2.896184247071563E-63	protein metabolic process
GO:0051641	332	107	2	1	160	2	1	false	0.8916666666665999	0.9709893379618203	1.1120971490625808E-43	cellular localization
GO:0071495	332	33	2	1	37	1	1	false	0.8918918918918968	0.9709893379618203	1.5141191611779804E-5	cellular response to endogenous stimulus
GO:0009987	332	301	2	2	317	2	1	false	0.9014495068482375	0.9784025135304042	2.956787001756026E-27	cellular process
GO:0071310	332	53	2	1	77	2	2	false	0.9056732740943172	0.9799990443087444	1.826896275686478E-20	cellular response to organic substance
GO:0043227	332	288	2	2	301	2	1	false	0.9153488372093016	0.9834222684777674	4.8646131053025507E-23	membrane-bounded organelle
GO:0044267	332	136	2	1	191	2	2	false	0.9181592725269319	0.9834222684777674	2.5126095675146334E-49	cellular protein metabolic process
GO:0071704	332	231	2	2	241	2	1	false	0.9185684647305028	0.9834222684777674	6.633945754754382E-18	organic substance metabolic process
GO:0003674	332	317	2	2	330	2	1	false	0.9226489822235233	0.9834222684777674	1.4373803489818437E-23	molecular_function
GO:0008150	332	317	2	2	330	2	1	false	0.9226489822235233	0.9834222684777674	1.4373803489818437E-23	biological_process
GO:0033036	332	116	2	1	160	2	1	false	0.9256289308175658	0.9836083153074303	1.9131141213004037E-40	macromolecule localization
GO:0008104	332	108	2	1	116	1	1	false	0.9310344827586269	0.9836083153074303	1.5740597524929278E-12	protein localization
GO:1901564	332	170	2	1	231	2	2	false	0.9311123658949552	0.9836083153074303	2.0553796289262964E-57	organonitrogen compound metabolic process
GO:0006915	332	33	2	1	35	1	1	false	0.9428571428571514	0.9875564714274355	0.0016806722689075594	apoptotic process
GO:0007155	332	17	2	1	18	1	1	false	0.9444444444444464	0.9875564714274355	0.05555555555555571	cell adhesion
GO:0046872	332	71	2	2	73	2	1	false	0.9455859969558563	0.9875564714274355	3.805175038051768E-4	metal ion binding
GO:0012501	332	35	2	1	37	1	1	false	0.9459459459459425	0.9875564714274355	0.0015015015015015013	programmed cell death
GO:0097659	332	56	2	1	59	1	1	false	0.9491525423728621	0.9880067400138565	3.0760712418099554E-5	nucleic acid-templated transcription
GO:0005575	332	323	2	2	330	2	1	false	0.9579626047710655	0.9924414630656606	1.2608201210965122E-14	cellular_component
GO:0070062	332	61	2	1	77	2	2	false	0.9589883800409754	0.9924414630656606	7.314897360217393E-17	extracellular exosome
GO:0010033	332	66	2	1	82	2	1	false	0.9638663053297093	0.9945982744851494	2.395891735973152E-17	response to organic substance
GO:0110165	332	320	2	2	323	2	1	false	0.9814818375864408	1.0	1.797164469842868E-7	cellular anatomical entity
GO:1903506	332	55	2	1	56	1	2	false	0.9821428571428823	1.0	0.017857142857143102	regulation of nucleic acid-templated transcription
GO:0030154	332	59	2	1	60	1	1	false	0.9833333333333496	1.0	0.016666666666666833	cell differentiation
GO:0006796	332	62	2	1	63	1	1	false	0.9841269841269704	1.0	0.015873015873015803	phosphate-containing compound metabolic process
GO:0006810	332	140	2	1	142	1	1	false	0.9859154929577818	1.0	9.989012086704952E-5	transport
GO:0051234	332	142	2	1	160	2	1	false	0.9879716981131984	1.0	3.660178160186764E-24	establishment of localization
GO:0043231	332	275	2	1	301	2	2	false	0.9928017718713951	1.0	4.4222740532663693E-38	intracellular membrane-bounded organelle
GO:0016070	332	92	2	1	98	2	1	false	0.9968440984641131	1.0	9.500119013690448E-10	RNA metabolic process
GO:0043229	332	296	2	1	311	2	2	false	0.9978218027178326	1.0	7.482623334090945E-26	intracellular organelle
GO:0005622	332	309	2	1	323	2	1	false	0.998250100955878	1.0	8.623222322410371E-25	intracellular
GO:0000000	332	330	2	2	0	0	0	true	1.0	1.0	1.0	Gene Ontology
GO:0016477	332	26	2	1	26	1	1	true	1.0	1.0	1.0	cell migration
GO:0016641	332	1	2	1	1	1	1	true	1.0	1.0	1.0	oxidoreductase activity, acting on the CH-NH2 group of donors, oxygen as acceptor
GO:0000303	332	1	2	1	1	1	1	true	1.0	1.0	1.0	response to superoxide
GO:0098869	332	3	2	1	3	1	1	true	1.0	1.0	1.0	cellular oxidant detoxification
GO:0099512	332	30	2	1	30	1	1	true	1.0	1.0	1.0	supramolecular fiber
GO:0035904	332	2	2	1	2	1	1	true	1.0	1.0	1.0	aorta development
GO:0071451	332	1	2	1	1	1	2	true	1.0	1.0	1.0	cellular response to superoxide
GO:0042060	332	18	2	1	18	1	1	true	1.0	1.0	1.0	wound healing
GO:0030097	332	13	2	1	13	1	1	true	1.0	1.0	1.0	hemopoiesis
GO:0030198	332	8	2	2	8	2	1	true	1.0	1.0	1.0	extracellular matrix organization
GO:0014706	332	7	2	1	7	1	1	true	1.0	1.0	1.0	striated muscle tissue development
GO:0062023	332	10	2	1	11	2	1	false	1.0000000000000004	1.0	0.09090909090909106	collagen-containing extracellular matrix
