## Supplementary File S3 for "Computational identification of human biological processes and protein sequence motifs putatively targeted by SARS-CoV-2 proteins using protein-protein interaction networks": table-mcl2_cluster37-Parent-Child-Union-Benjamini-Hochberg.txt

ID	Pop.total	Pop.term	Study.total	Study.term	Pop.family	Study.family	nparents	is.trivial	p	p.adjusted	p.min	name
GO:0034499	332	1	2	1	276	2	3	false	0.007246376811594155	0.6275862068965513	0.0036231884057972767	late endosome to Golgi transport
GO:0034067	332	1	2	1	54	1	1	false	0.018518518518518615	0.6275862068965513	0.018518518518518615	protein localization to Golgi apparatus
GO:0005794	332	48	2	2	305	2	3	false	0.02433132010353585	0.6275862068965513	3.501421699777021E-57	Golgi apparatus
GO:0032527	332	4	2	1	277	2	2	false	0.028723905195416802	0.6275862068965513	4.166190592595705E-9	protein exit from endoplasmic reticulum
GO:0071955	332	1	2	1	29	1	2	false	0.034482758620689634	0.6275862068965513	0.034482758620689634	recycling endosome to Golgi transport
GO:0031023	332	9	2	1	186	1	3	false	0.04838709677419553	0.6651162790697143	1.6577305698213438E-15	microtubule organizing center organization
GO:0007034	332	8	2	1	140	1	1	false	0.057142857142855455	0.6651162790697143	3.3492604242903397E-13	vacuolar transport
GO:0072665	332	4	2	1	54	1	1	false	0.07407407407407444	0.6651162790697143	3.1620453374060553E-6	protein localization to vacuole
GO:0007030	332	12	2	1	148	1	2	false	0.08108108108107849	0.6651162790697143	6.8562805467242304E-18	Golgi organization
GO:0016482	332	7	2	1	169	2	2	false	0.08136094674555555	0.6651162790697143	1.4517592245836337E-12	cytosolic transport
GO:0072666	332	3	2	1	33	1	2	false	0.09090909090909029	0.6651162790697143	1.8328445747800497E-4	establishment of protein localization to vacuole
GO:0031984	332	15	2	1	320	2	3	false	0.09169278996863593	0.6651162790697143	4.8300905297570585E-26	organelle subcompartment
GO:0006623	332	3	2	1	31	1	3	false	0.09677419354838683	0.6651162790697143	2.2246941045606095E-4	protein targeting to vacuole
GO:0016197	332	12	2	1	111	1	2	false	0.10810810810810531	0.6651162790697143	2.5357124042814126E-16	endosomal transport
GO:0007017	332	33	2	1	301	1	1	false	0.10963455149500784	0.6651162790697143	8.645939061045854E-45	microtubule-based process
GO:0010256	332	27	2	1	186	1	1	false	0.1451612903225865	0.7398373983739653	4.184504854088429E-33	endomembrane system organization
GO:0005829	332	126	2	2	320	2	2	false	0.15429075235106948	0.7398373983739653	1.490023087055551E-92	cytosol
GO:0032386	332	18	2	1	109	1	3	false	0.16513761467889954	0.7398373983739653	5.995055981629603E-21	regulation of intracellular transport
GO:0034453	332	5	2	1	30	1	1	false	0.1666666666666663	0.7398373983739653	7.017248396558763E-6	microtubule anchoring
GO:0033157	332	14	2	1	79	1	4	false	0.17721518987341572	0.7398373983739653	8.037127732491825E-16	regulation of intracellular protein transport
GO:0012505	332	140	2	2	320	2	3	false	0.19063479623822363	0.7398373983739653	1.2780402730496864E-94	endomembrane system
GO:0070861	332	3	2	1	15	1	2	false	0.19999999999999987	0.7398373983739653	0.002197802197802196	regulation of protein exit from endoplasmic reticulum
GO:0042147	332	3	2	1	15	1	2	false	0.19999999999999987	0.7398373983739653	0.002197802197802196	retrograde transport, endosome to Golgi
GO:0060341	332	26	2	1	126	1	2	false	0.20634920634921122	0.7398373983739653	1.5866322538108142E-27	regulation of cellular localization
GO:0090087	332	22	2	1	105	1	2	false	0.20952380952380534	0.7398373983739653	4.100966439594344E-23	regulation of peptide transport
GO:0005773	332	143	2	2	305	2	2	false	0.2190034512510821	0.7398373983739653	6.063984474011862E-91	vacuole
GO:1903827	332	22	2	1	91	1	3	false	0.24175824175824231	0.7398373983739653	1.422644554245429E-21	regulation of cellular protein localization
GO:0051223	332	22	2	1	90	1	3	false	0.24444444444444885	0.7398373983739653	1.876241368642516E-21	regulation of protein transport
GO:0090161	332	3	2	1	12	1	1	false	0.2499999999999996	0.7398373983739653	0.004545454545454539	Golgi ribbon formation
GO:0032879	332	61	2	1	239	1	2	false	0.2552301255229864	0.7398373983739653	1.8672097616714306E-58	regulation of localization
GO:0070201	332	24	2	1	94	1	2	false	0.25531914893617674	0.7398373983739653	6.834942951076231E-23	regulation of establishment of protein localization
GO:0032880	332	32	2	1	123	1	2	false	0.2601626016260098	0.7398373983739653	2.928901522338143E-30	regulation of protein localization
GO:0007010	332	40	2	1	147	1	1	false	0.2721088435374091	0.7503607503607342	5.79382810826476E-37	cytoskeleton organization
GO:0042802	332	41	2	1	257	2	1	false	0.2941391050583458	0.7872546635385137	1.520502992779233E-48	identical protein binding
GO:0071944	332	181	2	2	320	2	1	false	0.3191614420062324	0.8141658900279373	1.6523234958712685E-94	cell periphery
GO:0072594	332	32	2	1	97	1	2	false	0.3298969072164909	0.8141658900279373	2.256106603235784E-26	establishment of protein localization to organelle
GO:0051049	332	48	2	1	145	1	2	false	0.33103448275861186	0.8141658900279373	1.483772080886254E-39	regulation of transport
GO:0005802	332	4	2	1	11	1	1	false	0.36363636363636415	0.8708133971291878	0.003030303030303028	trans-Golgi network
GO:0098791	332	11	2	1	51	2	2	false	0.3882352941176453	0.8944302875864687	2.0996926965987666E-11	Golgi subcompartment
GO:0048193	332	27	2	1	68	1	1	false	0.3970588235294092	0.8944302875864687	1.4687700593172575E-19	Golgi vesicle transport
GO:0006605	332	27	2	1	67	1	1	false	0.4029850746268705	0.8944302875864687	2.4360088788676776E-19	protein targeting
GO:0005654	332	75	2	1	320	2	2	false	0.41438087774287546	0.8978252351095635	4.0405282581189467E-75	nucleoplasm
GO:0006622	332	3	2	1	7	1	3	false	0.42857142857142844	0.9069767441860462	0.02857142857142854	protein targeting to lysosome
GO:0031981	332	85	2	1	186	1	2	false	0.4569892473118425	0.9451368523949469	3.463003682760075E-55	nuclear lumen
GO:0046907	332	87	2	1	313	2	3	false	0.47929466699424894	0.9568874868558543	9.117939046064518E-80	intracellular transport
GO:0016192	332	68	2	1	140	1	1	false	0.4857142857142744	0.9568874868558543	1.1280901237497449E-41	vesicle-mediated transport
GO:0000139	332	25	2	1	85	2	2	false	0.5042016806722829	0.9568874868558543	4.581604854954413E-22	Golgi membrane
GO:0051179	332	160	2	1	317	1	1	false	0.5047318611986924	0.9568874868558543	8.483385345403164E-95	localization
GO:0016020	332	234	2	2	320	2	1	false	0.5341105015672968	0.9604549141045844	2.5954870699920162E-80	membrane
GO:0098588	332	68	2	1	125	1	1	false	0.5439999999999913	0.9604549141045844	5.338578596020604E-37	bounding membrane of organelle
GO:0005886	332	181	2	2	234	2	2	false	0.5975569494883238	0.9604549141045844	6.856774497015748E-54	plasma membrane
GO:0045184	332	91	2	1	151	1	2	false	0.6026490066224934	0.9604549141045844	1.304012256873343E-43	establishment of protein localization
GO:0050789	332	194	2	1	317	1	2	false	0.6119873817033865	0.9604549141045844	2.4766152093736326E-91	regulation of biological process
GO:0006886	332	67	2	1	109	1	3	false	0.6146788990825649	0.9604549141045844	3.5489693428246305E-31	intracellular protein transport
GO:0016043	332	186	2	1	302	1	2	false	0.6158940397350137	0.9604549141045844	9.351822633513702E-87	cellular component organization
GO:0071840	332	196	2	1	317	1	1	false	0.6182965299683778	0.9604549141045844	6.307892396524805E-91	cellular component organization or biogenesis
GO:0031090	332	125	2	1	312	2	2	false	0.6415409349492853	0.9604549141045844	1.2842637636445822E-90	organelle membrane
GO:0033365	332	54	2	1	82	1	1	false	0.6585365853658343	0.9604549141045844	1.48058126695794E-22	protein localization to organelle
GO:0070727	332	84	2	1	126	1	2	false	0.6666666666666695	0.9604549141045844	1.9629795921281835E-34	cellular macromolecule localization
GO:0051641	332	107	2	1	160	1	1	false	0.6687499999999851	0.9604549141045844	1.1120971490625808E-43	cellular localization
GO:0071705	332	94	2	1	140	1	1	false	0.6714285714285365	0.9604549141045844	4.444629003458063E-38	nitrogen compound transport
GO:0065007	332	213	2	1	317	1	1	false	0.6719242902207538	0.9604549141045844	1.5929685663942652E-86	biological regulation
GO:0031974	332	141	2	1	320	2	1	false	0.6878722570532094	0.9604549141045844	1.0011315472221832E-94	membrane-enclosed lumen
GO:0000226	332	30	2	1	43	1	2	false	0.6976744186046482	0.9604549141045844	2.7339698472840953E-11	microtubule cytoskeleton organization
GO:0071702	332	99	2	1	140	1	1	false	0.7071428571428492	0.9604549141045844	2.3191166339177585E-36	organic substance transport
GO:0043233	332	141	2	1	301	2	2	false	0.7182724252490833	0.9604549141045844	9.71439598844852E-90	organelle lumen
GO:0033036	332	116	2	1	160	1	1	false	0.7249999999999943	0.9604549141045844	1.9131141213004037E-40	macromolecule localization
GO:0070013	332	141	2	1	296	2	2	false	0.7266376546036535	0.9604549141045844	2.358028283743369E-88	intracellular organelle lumen
GO:0005737	332	276	2	2	323	2	2	false	0.7297655904466485	0.9604549141045844	1.020639794972702E-57	cytoplasm
GO:0034613	332	82	2	1	110	1	2	false	0.7454545454545534	0.9604549141045844	9.125355053770069E-27	cellular protein localization
GO:0007041	332	6	2	1	8	1	1	false	0.7500000000000001	0.9604549141045844	0.035714285714285705	lysosomal transport
GO:0005634	332	140	2	1	275	2	1	false	0.7599203715992315	0.9604549141045844	3.585439627802201E-82	nucleus
GO:0006996	332	147	2	1	186	1	1	false	0.7903225806452057	0.9720585637541109	4.594775237629756E-41	organelle organization
GO:0005515	332	257	2	2	289	2	1	false	0.7904652056901562	0.9720585637541109	2.789102920783782E-43	protein binding
GO:0005488	332	289	2	2	317	2	1	false	0.8308908677074179	0.9968701095462016	9.727631283239548E-41	binding
GO:0043231	332	275	2	2	301	2	2	false	0.8344407530452829	0.9968701095462016	4.4222740532663693E-38	intracellular membrane-bounded organelle
GO:0043226	332	301	2	2	320	2	1	false	0.884600313479623	0.9968701095462016	5.295747701953036E-31	organelle
GO:0051234	332	142	2	1	160	1	1	false	0.8874999999999964	0.9968701095462016	3.660178160186764E-24	establishment of localization
GO:0043229	332	296	2	2	311	2	2	false	0.905715174774648	0.9968701095462016	7.482623334090945E-26	intracellular organelle
GO:0005622	332	309	2	2	323	2	1	false	0.9150625925428881	0.9968701095462016	8.623222322410371E-25	intracellular
GO:0043227	332	288	2	2	301	2	1	false	0.9153488372093016	0.9968701095462016	4.8646131053025507E-23	membrane-bounded organelle
GO:0015833	332	91	2	1	99	1	2	false	0.9191919191919036	0.9968701095462016	5.841092059361547E-12	peptide transport
GO:0003674	332	317	2	2	330	2	1	false	0.9226489822235233	0.9968701095462016	1.4373803489818437E-23	molecular_function
GO:0008104	332	108	2	1	116	1	1	false	0.9310344827586269	0.9968701095462016	1.5740597524929278E-12	protein localization
GO:0009987	332	301	2	1	317	1	1	false	0.9495268138801245	0.9968701095462016	2.956787001756026E-27	cellular process
GO:0015031	332	89	2	1	93	1	2	false	0.9569892473118223	0.9968701095462016	3.424968361854713E-7	protein transport
GO:0005575	332	323	2	2	330	2	1	false	0.9579626047710655	0.9968701095462016	1.2608201210965122E-14	cellular_component
GO:0042886	332	91	2	1	94	1	1	false	0.9680851063830017	0.9968701095462016	7.460236937125096E-6	amide transport
GO:0110165	332	320	2	2	323	2	1	false	0.9814818375864408	0.9968701095462016	1.797164469842868E-7	cellular anatomical entity
GO:0006810	332	140	2	1	142	1	1	false	0.9859154929577818	0.9968701095462016	9.989012086704952E-5	transport
GO:0008150	332	317	2	1	330	2	1	false	0.9985631389887499	0.9985631389887499	1.4373803489818437E-23	biological_process
GO:0000000	332	330	2	2	0	0	0	true	1.0	1.0	1.0	Gene Ontology
GO:0061462	332	4	2	1	4	1	1	true	1.0	1.0	1.0	protein localization to lysosome
