## Supplementary File S3 for "Computational identification of human biological processes and protein sequence motifs putatively targeted by SARS-CoV-2 proteins using protein-protein interaction networks": table-mcl2_cluster38-Parent-Child-Union-Benjamini-Hochberg.txt

ID	Pop.total	Pop.term	Study.total	Study.term	Pop.family	Study.family	nparents	is.trivial	p	p.adjusted	p.min	name
GO:0009116	332	2	2	1	170	1	3	false	0.011764705882352353	0.7237076648841362	6.961364427426755E-5	nucleoside metabolic process
GO:1904813	332	2	2	1	141	1	2	false	0.014184397163120945	0.7237076648841362	1.0131712259371244E-4	ficolin-1-rich granule lumen
GO:0009163	332	1	2	1	65	1	4	false	0.01538461538461524	0.7237076648841362	0.01538461538461524	nucleoside biosynthetic process
GO:0009451	332	3	2	1	162	1	2	false	0.0185185185185176	0.7237076648841362	1.4377731769035609E-6	RNA modification
GO:0060041	332	2	2	1	93	1	2	false	0.02150537634408571	0.7237076648841362	2.337540906965817E-4	retina development in camera-type eye
GO:0048511	332	4	2	1	317	2	1	false	0.025116799105534462	0.7237076648841362	2.4222819613468664E-9	rhythmic process
GO:0016614	332	1	2	1	34	1	1	false	0.029411764705882217	0.7237076648841362	0.029411764705882217	oxidoreductase activity, acting on CH-OH group of donors
GO:1901659	332	1	2	1	32	1	2	false	0.03125000000000015	0.7237076648841362	0.03125000000000015	glycosyl compound biosynthetic process
GO:0034404	332	3	2	1	88	1	3	false	0.0340909090909081	0.7237076648841362	9.112779762338636E-6	nucleobase-containing small molecule biosynthetic process
GO:0042579	332	7	2	1	305	2	2	false	0.0454486626402036	0.7237076648841362	2.2001313195515677E-14	microbody
GO:0009123	332	1	2	1	21	1	1	false	0.04761904761904764	0.7237076648841362	0.04761904761904764	nucleoside monophosphate metabolic process
GO:0031983	332	10	2	1	206	1	2	false	0.04854368932039021	0.7237076648841362	3.291954551554355E-17	vesicle lumen
GO:0046037	332	1	2	1	19	1	3	false	0.052631578947368335	0.7237076648841362	0.052631578947368335	GMP metabolic process
GO:0060205	332	10	2	1	183	1	3	false	0.05464480874316711	0.7237076648841362	1.1064790890230766E-16	cytoplasmic vesicle lumen
GO:0070670	332	1	2	1	17	1	1	false	0.058823529411764754	0.7237076648841362	0.058823529411764754	response to interleukin-4
GO:1901657	332	3	2	1	49	1	1	false	0.06122448979591899	0.7237076648841362	5.427702996092057E-5	glycosyl compound metabolic process
GO:0031903	332	5	2	1	80	1	3	false	0.06250000000000025	0.7237076648841362	4.159731008498279E-8	microbody membrane
GO:0071353	332	1	2	1	15	1	2	false	0.06666666666666664	0.7237076648841362	0.06666666666666664	cellular response to interleukin-4
GO:0072522	332	9	2	1	131	1	6	false	0.06870229007633412	0.7237076648841362	4.2299733312539324E-14	purine-containing compound biosynthetic process
GO:0101002	332	2	2	1	26	1	1	false	0.07692307692307682	0.7237076648841362	0.003076923076923083	ficolin-1-rich granule
GO:0048880	332	7	2	1	80	1	1	false	0.08750000000000036	0.7237076648841362	3.147904546971588E-10	sensory system development
GO:0044283	332	14	2	1	151	1	2	false	0.0927152317880758	0.7237076648841362	5.0655436286656337E-20	small molecule biosynthetic process
GO:0042278	332	2	2	1	20	1	2	false	0.10000000000000006	0.7237076648841362	0.005263157894736846	purine nucleoside metabolic process
GO:0070661	332	3	2	1	29	1	1	false	0.1034482758620689	0.7237076648841362	2.7367268746579103E-4	leukocyte proliferation
GO:1901293	332	9	2	1	86	1	3	false	0.10465116279069833	0.7237076648841362	2.1745916958221334E-12	nucleoside phosphate biosynthetic process
GO:0046039	332	2	2	1	19	1	3	false	0.10526315789473668	0.7237076648841362	0.005847953216374287	GTP metabolic process
GO:0006177	332	1	2	1	9	1	4	false	0.11111111111111104	0.7237076648841362	0.11111111111111104	GMP biosynthetic process
GO:0006183	332	1	2	1	9	1	4	false	0.11111111111111104	0.7237076648841362	0.11111111111111104	GTP biosynthetic process
GO:0009124	332	1	2	1	9	1	2	false	0.11111111111111104	0.7237076648841362	0.11111111111111104	nucleoside monophosphate biosynthetic process
GO:0042451	332	1	2	1	9	1	3	false	0.11111111111111104	0.7237076648841362	0.11111111111111104	purine nucleoside biosynthetic process
GO:0009982	332	1	2	1	9	1	1	false	0.11111111111111104	0.7237076648841362	0.11111111111111104	pseudouridine synthase activity
GO:0090407	332	16	2	1	138	1	2	false	0.11594202898550653	0.7237076648841362	2.986699224766841E-21	organophosphate biosynthetic process
GO:0008033	332	2	2	1	17	1	2	false	0.11764705882352952	0.7237076648841362	0.0073529411764706055	tRNA processing
GO:0007423	332	8	2	1	58	1	1	false	0.13793103448276028	0.8235294117647158	5.217035699399583E-10	sensory organ development
GO:0042802	332	41	2	1	257	1	1	false	0.1595330739299625	0.914864475201933	1.520502992779233E-48	identical protein binding
GO:0072521	332	20	2	1	222	2	5	false	0.1724348783172125	0.914864475201933	6.952578378839943E-29	purine-containing compound metabolic process
GO:0008283	332	29	2	1	317	2	1	false	0.17485924210355375	0.914864475201933	9.761290907057908E-42	cell population proliferation
GO:0140029	332	29	2	1	301	2	2	false	0.18369878183828356	0.914864475201933	4.713239866887489E-41	exocytic process
GO:0016853	332	17	2	1	176	2	1	false	0.18435064935065137	0.914864475201933	5.2960509331333136E-24	isomerase activity
GO:0030141	332	26	2	1	140	1	2	false	0.18571428571428045	0.914864475201933	7.619929956424852E-29	secretory granule
GO:0034660	332	18	2	1	92	1	1	false	0.1956521739130408	0.914864475201933	1.7026542676025725E-19	ncRNA metabolic process
GO:0046651	332	2	2	1	10	1	2	false	0.1999999999999998	0.914864475201933	0.022222222222222185	lymphocyte proliferation
GO:0046390	332	9	2	1	45	1	3	false	0.2000000000000005	0.914864475201933	1.1284603934692157E-9	ribose phosphate biosynthetic process
GO:0048284	332	31	2	1	147	1	1	false	0.21088435374149386	0.914864475201933	1.6153452963777616E-32	organelle fusion
GO:0001775	332	34	2	1	301	2	1	false	0.2134883720929874	0.914864475201933	1.096872865953499E-45	cell activation
GO:0019693	332	19	2	1	88	1	3	false	0.21590909090908503	0.914864475201933	1.1222725563149738E-19	ribose phosphate metabolic process
GO:1901137	332	31	2	1	143	1	2	false	0.2167832167832078	0.914864475201933	4.2123740812290795E-32	carbohydrate derivative biosynthetic process
GO:0140352	332	39	2	1	310	2	2	false	0.2361415596617415	0.914864475201933	1.6999776394640338E-50	export from cell
GO:0031410	332	67	2	1	276	1	2	false	0.24275362318841465	0.914864475201933	6.591846186257567E-66	cytoplasmic vesicle
GO:0019637	332	30	2	1	231	2	2	false	0.2433653303218114	0.914864475201933	2.346119563890903E-38	organophosphate metabolic process
GO:0098805	332	58	2	1	234	1	1	false	0.24786324786324046	0.914864475201933	2.051964356975559E-56	whole membrane
GO:0006139	332	114	2	2	227	2	5	false	0.25110132158589277	0.914864475201933	8.784044856095733E-68	nucleobase-containing compound metabolic process
GO:0006396	332	31	2	1	122	1	2	false	0.2540983606557408	0.914864475201933	1.1257965226487357E-29	RNA processing
GO:1901363	332	146	2	2	289	2	1	false	0.2543492887351137	0.914864475201933	2.1774838635715286E-86	heterocyclic compound binding
GO:0006725	332	118	2	2	233	2	1	false	0.2554018055350017	0.914864475201933	1.414382531872105E-69	cellular aromatic compound metabolic process
GO:0046483	332	118	2	2	233	2	1	false	0.2554018055350017	0.914864475201933	1.414382531872105E-69	heterocycle metabolic process
GO:0034097	332	17	2	1	66	1	1	false	0.25757575757575885	0.914864475201933	3.974652765991947E-16	response to cytokine
GO:0097159	332	148	2	2	289	2	1	false	0.26138985005769516	0.914864475201933	2.332972468032242E-86	organic cyclic compound binding
GO:0006955	332	44	2	1	159	1	2	false	0.27672955974843316	0.9269406392694349	2.6387780983453675E-40	immune response
GO:0071345	332	15	2	1	54	1	2	false	0.27777777777777934	0.9269406392694349	1.155491263851551E-13	cellular response to cytokine stimulus
GO:1901360	332	124	2	2	231	2	1	false	0.2870694522868066	0.9269406392694349	1.0307323807494193E-68	organic cyclic compound metabolic process
GO:0055086	332	22	2	1	139	2	2	false	0.2924616828276383	0.9269406392694349	4.6405373434628346E-26	nucleobase-containing small molecule metabolic process
GO:0046903	332	41	2	1	140	1	1	false	0.2928571428571324	0.9269406392694349	2.3191166339177254E-36	secretion
GO:1901566	332	63	2	1	207	1	2	false	0.3043478260869571	0.9269406392694349	9.492906416754759E-55	organonitrogen compound biosynthetic process
GO:0055114	332	40	2	1	241	2	1	false	0.3049792531120513	0.9269406392694349	1.3193013820658839E-46	oxidation-reduction process
GO:0003824	332	176	2	2	317	2	1	false	0.3074711496225961	0.9269406392694349	5.762522426740682E-94	catalytic activity
GO:0046649	332	10	2	1	32	1	1	false	0.3125000000000019	0.9269406392694349	1.5500934396325465E-8	lymphocyte activation
GO:0016050	332	46	2	1	147	1	1	false	0.3129251700680251	0.9269406392694349	3.002897810158567E-39	vesicle organization
GO:0034641	332	135	2	2	237	2	2	false	0.3234284488307351	0.9269406392694349	8.681028562847372E-70	cellular nitrogen compound metabolic process
GO:0006753	332	21	2	1	63	1	3	false	0.33333333333333176	0.9269406392694349	3.6206388198451145E-17	nucleoside phosphate metabolic process
GO:0001522	332	1	2	1	3	1	1	false	0.33333333333333337	0.9269406392694349	0.33333333333333337	pseudouridine synthesis
GO:0009141	332	7	2	1	21	1	1	false	0.33333333333333354	0.9269406392694349	8.599931200550419E-6	nucleoside triphosphate metabolic process
GO:0061024	332	62	2	1	186	1	1	false	0.3333333333333436	0.9269406392694349	6.181405663292854E-51	membrane organization
GO:0002376	332	60	2	1	317	2	1	false	0.3432096793514591	0.9376169618485868	2.8140636816218703E-66	immune system process
GO:0016491	332	34	2	1	178	2	2	false	0.3464102075795271	0.9376169618485868	2.628056456411215E-37	oxidoreductase activity
GO:0043230	332	61	2	1	308	2	2	false	0.3573966749861736	0.9546253292393848	4.699990618188255E-66	extracellular organelle
GO:1901135	332	49	2	1	231	2	1	false	0.37997364953880053	0.9783132530120507	2.246113118834996E-51	carbohydrate derivative metabolic process
GO:0034774	332	10	2	1	26	1	2	false	0.38461538461538447	0.9783132530120507	1.8826240390380827E-7	secretory granule lumen
GO:0097708	332	67	2	1	301	2	2	false	0.39621262458463996	0.9783132530120507	8.974987399792062E-69	intracellular vesicle
GO:0003723	332	60	2	2	95	2	1	false	0.3964165733482615	0.9783132530120507	8.323540185513295E-27	RNA binding
GO:0006887	332	29	2	1	73	1	3	false	0.39726027397260516	0.9783132530120507	5.257986014314309E-21	exocytosis
GO:0044281	332	54	2	1	241	2	1	false	0.3986514522821841	0.9783132530120507	3.376360827531214E-55	small molecule metabolic process
GO:0034470	332	14	2	1	35	1	2	false	0.4000000000000011	0.9783132530120507	4.3104202599407145E-10	ncRNA processing
GO:0003676	332	95	2	2	148	2	2	false	0.41046148189001125	0.9880815071126952	1.7274591868160112E-41	nucleic acid binding
GO:0036094	332	68	2	1	289	2	1	false	0.4158496732026073	0.9880815071126952	6.018445741359042E-68	small molecule binding
GO:0005615	332	77	2	1	320	2	2	false	0.4239224137930337	0.9880815071126952	3.955364899049155E-76	extracellular space
GO:0009165	332	9	2	1	21	1	2	false	0.42857142857142905	0.9880815071126952	3.4021705848331363E-6	nucleotide biosynthetic process
GO:0099503	332	29	2	1	67	1	1	false	0.4328358208955278	0.9880815071126952	1.2679738523337252E-19	secretory vesicle
GO:0006906	332	30	2	1	68	1	3	false	0.44117647058823345	0.9880815071126952	5.594002289707509E-20	vesicle fusion
GO:0006399	332	8	2	1	18	1	1	false	0.4444444444444458	0.9880815071126952	2.2852964029434667E-5	tRNA metabolic process
GO:0006164	332	9	2	1	20	1	3	false	0.45000000000000057	0.9880815071126952	5.9537985234579775E-6	purine nucleotide biosynthetic process
GO:0006793	332	63	2	1	233	2	1	false	0.46851413349118254	0.9880815071126952	1.4851844070197817E-58	phosphorus metabolic process
GO:0005576	332	87	2	1	320	2	1	false	0.47045454545445103	0.9880815071126952	9.649887824327865E-81	extracellular region
GO:0070887	332	64	2	1	136	1	2	false	0.470588235294119	0.9880815071126952	2.1234658401598604E-40	cellular response to chemical stimulus
GO:0009152	332	9	2	1	19	1	3	false	0.4736842105263153	0.9880815071126952	1.0825088224469062E-5	purine ribonucleotide biosynthetic process
GO:0009260	332	9	2	1	19	1	3	false	0.4736842105263153	0.9880815071126952	1.0825088224469062E-5	ribonucleotide biosynthetic process
GO:0002263	332	25	2	1	52	1	3	false	0.4807692307692319	0.9880815071126952	2.094016394765807E-15	cell activation involved in immune response
GO:0016192	332	68	2	1	140	1	1	false	0.4857142857142744	0.9880815071126952	1.1280901237497449E-41	vesicle-mediated transport
GO:1901070	332	1	2	1	2	1	2	false	0.5	0.9880815071126952	0.5	guanosine-containing compound biosynthetic process
GO:0042455	332	1	2	1	2	1	2	false	0.5	0.9880815071126952	0.5	ribonucleoside biosynthetic process
GO:0046129	332	1	2	1	2	1	3	false	0.5	0.9880815071126952	0.5	purine ribonucleoside biosynthetic process
GO:0031119	332	1	2	1	2	1	2	false	0.5	0.9880815071126952	0.5	tRNA pseudouridine synthesis
GO:0043412	332	104	2	1	204	1	1	false	0.5098039215686389	0.9880815071126952	7.248316467404357E-61	macromolecule modification
GO:0042221	332	82	2	1	159	1	1	false	0.5157232704402751	0.9880815071126952	2.342105086452157E-47	response to chemical
GO:0061025	332	32	2	1	62	1	1	false	0.5161290322580669	0.9880815071126952	2.217866739953471E-18	membrane fusion
GO:0045321	332	32	2	1	61	1	2	false	0.5245901639344297	0.9880815071126952	4.5835912625704516E-18	leukocyte activation
GO:0016866	332	9	2	1	17	1	1	false	0.5294117647058831	0.9880815071126952	4.1135335252982315E-5	intramolecular transferase activity
GO:0002252	332	32	2	1	60	1	1	false	0.5333333333333361	0.9880815071126952	9.641347138510144E-18	immune effector process
GO:0032502	332	102	2	1	317	2	1	false	0.5406900131772565	0.9880815071126952	6.842091461893019E-86	developmental process
GO:0098588	332	68	2	1	125	1	1	false	0.5439999999999913	0.9880815071126952	5.338578596020604E-37	bounding membrane of organelle
GO:0031982	332	94	2	1	288	2	1	false	0.5470141308554926	0.9880815071126952	2.0082683884375954E-78	vesicle
GO:0043169	332	73	2	1	127	1	1	false	0.5748031496062971	0.9880815071126952	3.4252055470801852E-37	cation binding
GO:0008152	332	241	2	2	317	2	1	false	0.5774068602003269	0.9880815071126952	2.8355804392380033E-75	metabolic process
GO:0010467	332	120	2	1	204	1	1	false	0.5882352941176399	0.9880815071126952	1.6719202086853001E-59	gene expression
GO:0044237	332	233	2	2	303	2	2	false	0.5907372194172198	0.9880815071126952	1.3766529258402167E-70	cellular metabolic process
GO:0009142	332	6	2	1	10	1	2	false	0.5999999999999995	0.9880815071126952	0.00476190476190475	nucleoside triphosphate biosynthetic process
GO:0032501	332	121	2	1	317	2	1	false	0.6184562552408746	0.9880815071126952	6.307892396524805E-91	multicellular organismal process
GO:0048513	332	58	2	1	93	1	2	false	0.6236559139784782	0.9880815071126952	2.099695306684583E-26	animal organ development
GO:0005829	332	126	2	1	320	2	2	false	0.6332092476487886	0.9880815071126952	1.490023087055551E-92	cytosol
GO:0031090	332	125	2	1	312	2	2	false	0.6415409349492853	0.9880815071126952	1.2842637636445822E-90	organelle membrane
GO:1903561	332	61	2	1	94	1	2	false	0.648936170212773	0.9880815071126952	4.0533542331974894E-26	extracellular vesicle
GO:0032943	332	2	2	1	3	1	1	false	0.6666666666666667	0.9880815071126952	0.33333333333333337	mononuclear cell proliferation
GO:0006400	332	2	2	1	3	1	2	false	0.6666666666666667	0.9880815071126952	0.33333333333333337	tRNA modification
GO:0051716	332	129	2	1	303	2	2	false	0.6710379647235147	0.9880815071126952	3.79168802137108E-89	cellular response to stimulus
GO:1901265	332	64	2	1	148	2	2	false	0.6795366795366176	0.9880815071126952	1.645072286270353E-43	nucleoside phosphate binding
GO:0018130	332	72	2	1	165	2	2	false	0.6838137472283908	0.9880815071126952	1.3059643179360761E-48	heterocycle biosynthetic process
GO:0019438	332	72	2	1	165	2	2	false	0.6838137472283908	0.9880815071126952	1.3059643179360761E-48	aromatic compound biosynthetic process
GO:0012505	332	140	2	1	320	2	3	false	0.6843652037616808	0.9880815071126952	1.2780402730496864E-94	endomembrane system
GO:0043167	332	127	2	1	289	2	1	false	0.6866349480968618	0.9880815071126952	1.781196708628032E-85	ion binding
GO:0031974	332	141	2	1	320	2	1	false	0.6878722570532094	0.9880815071126952	1.0011315472221832E-94	membrane-enclosed lumen
GO:0071310	332	53	2	1	77	1	2	false	0.6883116883116922	0.9880815071126952	1.826896275686478E-20	cellular response to organic substance
GO:0043299	332	23	2	1	33	1	2	false	0.6969696969696924	0.9880815071126952	1.0803681548954001E-8	leukocyte degranulation
GO:0003677	332	43	2	1	95	2	1	false	0.7030235162374003	0.9880815071126952	4.71732334845822E-28	DNA binding
GO:1901362	332	76	2	1	166	2	2	false	0.7075575027382701	0.9880815071126952	3.1112899805453504E-49	organic cyclic compound biosynthetic process
GO:0090304	332	98	2	1	212	2	2	false	0.712018241974371	0.9880815071126952	5.065350127896407E-63	nucleic acid metabolic process
GO:0005778	332	5	2	1	7	1	2	false	0.7142857142857143	0.9880815071126952	0.047619047619047596	peroxisomal membrane
GO:0043010	332	5	2	1	7	1	1	false	0.7142857142857143	0.9880815071126952	0.047619047619047596	camera-type eye development
GO:0007275	332	88	2	1	123	1	2	false	0.715447154471551	0.9880815071126952	1.5779446403838658E-31	multicellular organism development
GO:0043233	332	141	2	1	301	2	2	false	0.7182724252490833	0.9880815071126952	9.71439598844852E-90	organelle lumen
GO:0005773	332	143	2	1	305	2	2	false	0.7187014667817203	0.9880815071126952	6.063984474011862E-91	vacuole
GO:0070013	332	141	2	1	296	2	2	false	0.7266376546036535	0.9880815071126952	2.358028283743369E-88	intracellular organelle lumen
GO:0007623	332	3	2	1	4	1	1	false	0.7500000000000001	0.9880815071126952	0.25000000000000006	circadian rhythm
GO:0050896	332	159	2	1	317	2	1	false	0.7523659305992423	0.9880815071126952	8.377343028585279E-95	response to stimulus
GO:0051179	332	160	2	1	317	2	1	false	0.7555005390726985	0.9880815071126952	8.483385345403164E-95	localization
GO:0005634	332	140	2	1	275	2	1	false	0.7599203715992315	0.9880815071126952	3.585439627802201E-82	nucleus
GO:0005886	332	181	2	1	234	1	2	false	0.7735042735042302	0.9880815071126952	6.856774497015748E-54	plasma membrane
GO:0002274	332	25	2	1	32	1	1	false	0.7812500000000027	0.9880815071126952	2.9710124259623696E-7	myeloid leukocyte activation
GO:0002366	332	25	2	1	32	1	2	false	0.7812500000000027	0.9880815071126952	2.9710124259623696E-7	leukocyte activation involved in immune response
GO:0006996	332	147	2	1	186	1	1	false	0.7903225806452057	0.9880815071126952	4.594775237629756E-41	organelle organization
GO:0070062	332	61	2	1	77	1	2	false	0.7922077922077801	0.9880815071126952	7.314897360217393E-17	extracellular exosome
GO:0034654	332	72	2	1	131	2	5	false	0.7990604815031941	0.9880815071126952	1.0024322449416023E-38	nucleobase-containing compound biosynthetic process
GO:0009058	332	133	2	1	241	2	1	false	0.8002074688797061	0.9880815071126952	2.0095681436308257E-71	biosynthetic process
GO:0010033	332	66	2	1	82	1	1	false	0.8048780487804638	0.9880815071126952	2.395891735973152E-17	response to organic substance
GO:0044249	332	131	2	1	233	2	2	false	0.8094198608850216	0.9880815071126952	8.407194884874783E-69	cellular biosynthetic process
GO:0071944	332	181	2	1	320	2	1	false	0.8120885579936357	0.9880815071126952	1.6523234958712685E-94	cell periphery
GO:0044271	332	95	2	1	168	2	2	false	0.8126603934986629	0.9880815071126952	1.8279814708349726E-49	cellular nitrogen compound biosynthetic process
GO:1901576	332	131	2	1	231	2	2	false	0.8136645962731845	0.9880815071126952	4.411369896105297E-68	organic substance biosynthetic process
GO:0006807	332	219	2	2	241	2	1	false	0.8254149377594477	0.9880815071126952	1.1902212656387908E-31	nitrogen compound metabolic process
GO:0045055	332	24	2	1	29	1	1	false	0.8275862068965539	0.9880815071126952	8.420698075870488E-6	regulated exocytosis
GO:0005488	332	289	2	2	317	2	1	false	0.8308908677074179	0.9880815071126952	9.727631283239548E-41	binding
GO:0043231	332	275	2	2	301	2	2	false	0.8344407530452829	0.9880815071126952	4.4222740532663693E-38	intracellular membrane-bounded organelle
GO:0002443	332	27	2	1	32	1	1	false	0.8437500000000042	0.9880815071126952	4.965835054822817E-6	leukocyte mediated immunity
GO:0002275	332	23	2	1	27	1	2	false	0.8518518518518517	0.9880815071126952	5.698005698005678E-5	myeloid cell activation involved in immune response
GO:0016043	332	186	2	1	302	2	2	false	0.8532485533869387	0.9880815071126952	9.351822633513702E-87	cellular component organization
GO:0071840	332	196	2	1	317	2	1	false	0.855049315177733	0.9880815071126952	6.307892396524805E-91	cellular component organization or biogenesis
GO:0009144	332	6	2	1	7	1	1	false	0.8571428571428573	0.9880815071126952	0.14285714285714285	purine nucleoside triphosphate metabolic process
GO:0009199	332	6	2	1	7	1	1	false	0.8571428571428573	0.9880815071126952	0.14285714285714285	ribonucleoside triphosphate metabolic process
GO:0048731	332	80	2	1	93	1	2	false	0.8602150537634249	0.9880815071126952	3.852654648545616E-16	system development
GO:0032940	332	37	2	1	43	1	2	false	0.8604651162790651	0.9880815071126952	1.640297786221319E-7	secretion by cell
GO:0044238	332	224	2	2	241	2	1	false	0.8636237897649699	0.9880815071126952	2.03072183529897E-26	primary metabolic process
GO:0001654	332	7	2	1	8	1	2	false	0.8749999999999999	0.9880815071126952	0.12499999999999997	eye development
GO:0036230	332	22	2	1	25	1	1	false	0.8800000000000047	0.9880815071126952	4.347826086956512E-4	granulocyte activation
GO:0043226	332	301	2	2	320	2	1	false	0.884600313479623	0.9880815071126952	5.295747701953036E-31	organelle
GO:0051234	332	142	2	1	160	1	1	false	0.8874999999999964	0.9880815071126952	3.660178160186764E-24	establishment of localization
GO:0002444	332	24	2	1	27	1	1	false	0.8888888888888917	0.9880815071126952	3.418803418803417E-4	myeloid leukocyte mediated immunity
GO:0009987	332	301	2	2	317	2	1	false	0.9014495068482375	0.9880815071126952	2.956787001756026E-27	cellular process
GO:0009259	332	19	2	1	21	1	2	false	0.9047619047619065	0.9880815071126952	0.0047619047619047675	ribonucleotide metabolic process
GO:0043229	332	296	2	2	311	2	2	false	0.905715174774648	0.9880815071126952	7.482623334090945E-26	intracellular organelle
GO:0090174	332	30	2	1	33	1	2	false	0.9090909090909052	0.9880815071126952	1.8328445747800497E-4	organelle membrane fusion
GO:0048856	332	93	2	1	102	1	1	false	0.9117647058823641	0.9880815071126952	4.366020704126291E-13	anatomical structure development
GO:0002283	332	21	2	1	23	1	2	false	0.9130434782608692	0.9880815071126952	0.00395256916996046	neutrophil activation involved in immune response
GO:0043312	332	21	2	1	23	1	3	false	0.9130434782608692	0.9880815071126952	0.00395256916996046	neutrophil degranulation
GO:0005622	332	309	2	2	323	2	1	false	0.9150625925428881	0.9880815071126952	8.623222322410371E-25	intracellular
GO:0043227	332	288	2	2	301	2	1	false	0.9153488372093016	0.9880815071126952	4.8646131053025507E-23	membrane-bounded organelle
GO:0002446	332	22	2	1	24	1	1	false	0.9166666666666672	0.9880815071126952	0.0036231884057970902	neutrophil mediated immunity
GO:0071704	332	231	2	2	241	2	1	false	0.9185684647305028	0.9880815071126952	6.633945754754382E-18	organic substance metabolic process
GO:0003674	332	317	2	2	330	2	1	false	0.9226489822235233	0.9880815071126952	1.4373803489818437E-23	molecular_function
GO:0008150	332	317	2	2	330	2	1	false	0.9226489822235233	0.9880815071126952	1.4373803489818437E-23	biological_process
GO:0016020	332	234	2	1	320	2	1	false	0.9283894984324255	0.9880815071126952	2.5954870699920162E-80	membrane
GO:1901564	332	170	2	1	231	2	2	false	0.9311123658949552	0.9880815071126952	2.0553796289262964E-57	organonitrogen compound metabolic process
GO:0016070	332	92	2	1	98	1	1	false	0.9387755102040731	0.9880815071126952	9.500119013690448E-10	RNA metabolic process
GO:0000166	332	64	2	1	68	1	2	false	0.9411764705882397	0.9880815071126952	1.2279204553129064E-6	nucleotide binding
GO:0009150	332	19	2	1	20	1	2	false	0.9500000000000021	0.9880815071126952	0.05000000000000003	purine ribonucleotide metabolic process
GO:0006163	332	20	2	1	21	1	2	false	0.9523809523809522	0.9880815071126952	0.04761904761904764	purine nucleotide metabolic process
GO:0005575	332	323	2	2	330	2	1	false	0.9579626047710655	0.9880815071126952	1.2608201210965122E-14	cellular_component
GO:0099500	332	29	2	1	30	1	2	false	0.966666666666665	0.9880815071126952	0.03333333333333326	vesicle fusion to plasma membrane
GO:0046872	332	71	2	1	73	1	1	false	0.9726027397260251	0.9880815071126952	3.805175038051768E-4	metal ion binding
GO:0005737	332	276	2	1	323	2	2	false	0.9792127377265935	0.9880815071126952	1.020639794972702E-57	cytoplasm
GO:0110165	332	320	2	2	323	2	1	false	0.9814818375864408	0.9880815071126952	1.797164469842868E-7	cellular anatomical entity
GO:0006796	332	62	2	1	63	1	1	false	0.9841269841269704	0.9880815071126952	0.015873015873015803	phosphate-containing compound metabolic process
GO:0006810	332	140	2	1	142	1	1	false	0.9859154929577818	0.9880815071126952	9.989012086704952E-5	transport
GO:0043170	332	204	2	1	231	2	1	false	0.9867871259174208	0.9880815071126952	8.056574582401013E-36	macromolecule metabolic process
GO:0005515	332	257	2	1	289	2	1	false	0.9880815071126953	0.9880815071126952	2.789102920783782E-43	protein binding
GO:0000000	332	330	2	2	0	0	0	true	1.0	1.0	1.0	Gene Ontology
GO:0016616	332	1	2	1	1	1	1	true	1.0	1.0	1.0	oxidoreductase activity, acting on the CH-OH group of donors, NAD or NADP as acceptor
GO:1901068	332	2	2	1	2	1	1	true	1.0	1.0	1.0	guanosine-containing compound metabolic process
GO:0150063	332	7	2	1	7	1	1	true	1.0	1.0	1.0	visual system development
GO:0003938	332	1	2	1	1	1	1	true	1.0	1.0	1.0	IMP dehydrogenase activity
GO:0005777	332	7	2	1	7	1	1	true	1.0	1.0	1.0	peroxisome
GO:0009117	332	21	2	1	21	1	1	true	1.0	1.0	1.0	nucleotide metabolic process
GO:0009119	332	2	2	1	2	1	1	true	1.0	1.0	1.0	ribonucleoside metabolic process
GO:0009126	332	1	2	1	1	1	1	true	1.0	1.0	1.0	purine nucleoside monophosphate metabolic process
GO:0009127	332	1	2	1	1	1	2	true	1.0	1.0	1.0	purine nucleoside monophosphate biosynthetic process
GO:0009145	332	6	2	1	6	1	2	true	1.0	1.0	1.0	purine nucleoside triphosphate biosynthetic process
GO:0009156	332	1	2	1	1	1	2	true	1.0	1.0	1.0	ribonucleoside monophosphate biosynthetic process
GO:0009161	332	1	2	1	1	1	1	true	1.0	1.0	1.0	ribonucleoside monophosphate metabolic process
GO:0009167	332	1	2	1	1	1	2	true	1.0	1.0	1.0	purine ribonucleoside monophosphate metabolic process
GO:0009168	332	1	2	1	1	1	3	true	1.0	1.0	1.0	purine ribonucleoside monophosphate biosynthetic process
GO:0009201	332	6	2	1	6	1	2	true	1.0	1.0	1.0	ribonucleoside triphosphate biosynthetic process
GO:0009205	332	6	2	1	6	1	2	true	1.0	1.0	1.0	purine ribonucleoside triphosphate metabolic process
GO:0009206	332	6	2	1	6	1	3	true	1.0	1.0	1.0	purine ribonucleoside triphosphate biosynthetic process
GO:0042119	332	22	2	1	22	1	1	true	1.0	1.0	1.0	neutrophil activation
GO:0046128	332	2	2	1	2	1	2	true	1.0	1.0	1.0	purine ribonucleoside metabolic process
