## Supplementary File S3 for "Computational identification of human biological processes and protein sequence motifs putatively targeted by SARS-CoV-2 proteins using protein-protein interaction networks": table-mcl2_cluster40-Parent-Child-Union-Benjamini-Hochberg.txt

ID	Pop.total	Pop.term	Study.total	Study.term	Pop.family	Study.family	nparents	is.trivial	p	p.adjusted	p.min	name
GO:0006022	332	4	2	2	222	2	3	false	2.4458847988257103E-4	0.0185887244710754	1.0153112489937339E-8	aminoglycan metabolic process
GO:0006023	332	4	2	2	119	2	4	false	8.545791197835149E-4	0.026057993730402948	1.259326731187019E-7	aminoglycan biosynthetic process
GO:0044272	332	5	2	2	135	2	2	false	0.0011055831951353725	0.026057993730402948	2.884335739945468E-9	sulfur compound biosynthetic process
GO:0030204	332	2	2	2	38	2	4	false	0.0014224751066856391	0.026057993730402948	0.0014224751066856391	chondroitin sulfate metabolic process
GO:0006790	332	11	2	2	233	2	1	false	0.002034926742637229	0.026057993730402948	4.616703366249524E-19	sulfur compound metabolic process
GO:0031984	332	15	2	2	320	2	3	false	0.002057210031347601	0.026057993730402948	4.8300905297570585E-26	organelle subcompartment
GO:0009100	332	23	2	2	202	2	3	false	0.012462440273877103	0.12327868852458164	9.010674077531257E-31	glycoprotein metabolic process
GO:0008376	332	2	2	2	12	2	2	false	0.01515151515151513	0.12327868852458164	0.01515151515151513	acetylgalactosaminyltransferase activity
GO:0015020	332	2	2	2	12	2	2	false	0.01515151515151513	0.12327868852458164	0.01515151515151513	glucuronosyltransferase activity
GO:0006082	332	34	2	2	238	2	3	false	0.019891500904157207	0.12327868852458164	5.520358892858085E-42	organic acid metabolic process
GO:0032580	332	4	2	2	25	2	2	false	0.019999999999999993	0.12327868852458164	7.905138339920931E-5	Golgi cisterna membrane
GO:0009101	332	18	2	2	122	2	4	false	0.020728898523235673	0.12327868852458164	6.67725153052081E-22	glycoprotein biosynthetic process
GO:0016757	332	12	2	2	77	2	1	false	0.022556390977443316	0.12327868852458164	2.7211418180008812E-14	transferase activity, transferring glycosyl groups
GO:0006029	332	4	2	2	23	2	1	false	0.02371541501976279	0.12327868852458164	1.1293054771315566E-4	proteoglycan metabolic process
GO:0005794	332	48	2	2	305	2	3	false	0.02433132010353585	0.12327868852458164	3.501421699777021E-57	Golgi apparatus
GO:0030166	332	4	2	2	18	2	2	false	0.03921568627451	0.17907528156491992	3.26797385620917E-4	proteoglycan biosynthetic process
GO:0098791	332	11	2	2	51	2	2	false	0.043137254901960576	0.17907528156491992	2.0996926965987666E-11	Golgi subcompartment
GO:1901135	332	49	2	2	231	2	1	false	0.04426877470354958	0.17907528156491992	2.246113118834996E-51	carbohydrate derivative metabolic process
GO:1901137	332	31	2	2	143	2	2	false	0.04579927115137971	0.17907528156491992	4.2123740812290795E-32	carbohydrate derivative biosynthetic process
GO:0030206	332	2	2	2	7	2	4	false	0.047619047619047596	0.17907528156491992	0.047619047619047596	chondroitin sulfate biosynthetic process
GO:0044281	332	54	2	2	241	2	1	false	0.049481327800833134	0.17907528156491992	3.376360827531214E-55	small molecule metabolic process
GO:0031224	332	83	2	2	320	2	2	false	0.06667319749215253	0.23032559133652694	5.555848797752734E-79	intrinsic component of membrane
GO:0000139	332	25	2	2	85	2	2	false	0.08403361344538055	0.2776762879064748	4.581604854954413E-22	Golgi membrane
GO:1901566	332	63	2	2	207	2	2	false	0.09159983115238246	0.29006613198254444	9.492906416754759E-55	organonitrogen compound biosynthetic process
GO:0031985	332	4	2	2	11	2	2	false	0.10909090909090892	0.3316363636363631	0.003030303030303028	Golgi cisterna
GO:0005759	332	19	2	1	167	1	2	false	0.11377245508981716	0.33256563795485017	2.068108966567513E-25	mitochondrial matrix
GO:0031090	332	125	2	2	312	2	2	false	0.15974111633275376	0.4222222222222224	1.2842637636445822E-90	organelle membrane
GO:0050650	332	2	2	2	4	2	2	false	0.16666666666666674	0.4222222222222224	0.16666666666666674	chondroitin sulfate proteoglycan biosynthetic process
GO:0050654	332	2	2	2	4	2	1	false	0.16666666666666674	0.4222222222222224	0.16666666666666674	chondroitin sulfate proteoglycan metabolic process
GO:1903510	332	2	2	2	4	2	1	false	0.16666666666666674	0.4222222222222224	0.16666666666666674	mucopolysaccharide metabolic process
GO:0016740	332	77	2	2	176	2	1	false	0.19000000000000528	0.45275764106578115	6.846475780969501E-52	transferase activity
GO:0012505	332	140	2	2	320	2	3	false	0.19063479623822363	0.45275764106578115	1.2780402730496864E-94	endomembrane system
GO:0005773	332	143	2	2	305	2	2	false	0.2190034512510821	0.5043715846994618	6.063984474011862E-91	vacuole
GO:0009059	332	106	2	2	221	2	2	false	0.2289181406828261	0.511699373291023	6.643071002307714E-66	macromolecule biosynthetic process
GO:0034645	332	105	2	2	201	2	3	false	0.2716417910447597	0.5800148781514476	6.765050081751814E-60	cellular macromolecule biosynthetic process
GO:0098588	332	68	2	2	125	2	1	false	0.2939354838709535	0.5800148781514476	5.338578596020604E-37	bounding membrane of organelle
GO:0009058	332	133	2	2	241	2	1	false	0.30352697095437114	0.5800148781514476	2.0095681436308257E-71	biosynthetic process
GO:0003824	332	176	2	2	317	2	1	false	0.3074711496225961	0.5800148781514476	5.762522426740682E-94	catalytic activity
GO:0044249	332	131	2	2	233	2	2	false	0.31504365842830184	0.5800148781514476	8.407194884874783E-69	cellular biosynthetic process
GO:0008194	332	7	2	2	12	2	1	false	0.3181818181818179	0.5800148781514476	0.0012626262626262601	UDP-glycosyltransferase activity
GO:0071944	332	181	2	2	320	2	1	false	0.3191614420062324	0.5800148781514476	1.6523234958712685E-94	cell periphery
GO:1901576	332	131	2	2	231	2	2	false	0.3205345379258	0.5800148781514476	4.411369896105297E-68	organic substance biosynthetic process
GO:0005739	332	62	2	1	305	2	2	false	0.36576790336493326	0.6464735036217425	2.3211928702357086E-66	mitochondrion
GO:0019538	332	151	2	2	229	2	3	false	0.43380831992642055	0.7421760861208018	2.896184247071563E-63	protein metabolic process
GO:0043167	332	127	2	1	289	1	1	false	0.4394463667820536	0.7421760861208018	1.781196708628032E-85	ion binding
GO:0005795	332	8	2	2	11	2	1	false	0.5090909090909087	0.8411067193675883	0.006060606060606057	Golgi stack
GO:0016020	332	234	2	2	320	2	1	false	0.5341105015672968	0.8561860844469361	2.5954870699920162E-80	membrane
GO:1901564	332	170	2	2	231	2	2	false	0.540749105966486	0.8561860844469361	2.0553796289262964E-57	organonitrogen compound metabolic process
GO:0043169	332	73	2	1	127	1	1	false	0.5748031496062971	0.8653702703912983	3.4252055470801852E-37	cation binding
GO:0008152	332	241	2	2	317	2	1	false	0.5774068602003269	0.8653702703912983	2.8355804392380033E-75	metabolic process
GO:0044237	332	233	2	2	303	2	2	false	0.5907372194172198	0.8653702703912983	1.3766529258402167E-70	cellular metabolic process
GO:0005886	332	181	2	2	234	2	2	false	0.5975569494883238	0.8653702703912983	6.856774497015748E-54	plasma membrane
GO:0044260	332	185	2	2	238	2	2	false	0.6034818990886686	0.8653702703912983	2.4850019142082423E-54	cellular macromolecule metabolic process
GO:0005829	332	126	2	1	320	2	2	false	0.6332092476487886	0.8911833855797766	1.490023087055551E-92	cytosol
GO:0031974	332	141	2	1	320	2	1	false	0.6878722570532094	0.9505143915644348	1.0011315472221832E-94	membrane-enclosed lumen
GO:0043233	332	141	2	1	301	2	2	false	0.7182724252490833	0.9562445667921601	9.71439598844852E-90	organelle lumen
GO:0070013	332	141	2	1	296	2	2	false	0.7266376546036535	0.9562445667921601	2.358028283743369E-88	intracellular organelle lumen
GO:0005737	332	276	2	2	323	2	2	false	0.7297655904466485	0.9562445667921601	1.020639794972702E-57	cytoplasm
GO:0043170	332	204	2	2	231	2	1	false	0.7794466403160951	1.0	8.056574582401013E-36	macromolecule metabolic process
GO:0006807	332	219	2	2	241	2	1	false	0.8254149377594477	1.0	1.1902212656387908E-31	nitrogen compound metabolic process
GO:0043231	332	275	2	2	301	2	2	false	0.8344407530452829	1.0	4.4222740532663693E-38	intracellular membrane-bounded organelle
GO:0044238	332	224	2	2	241	2	1	false	0.8636237897649699	1.0	2.03072183529897E-26	primary metabolic process
GO:0043226	332	301	2	2	320	2	1	false	0.884600313479623	1.0	5.295747701953036E-31	organelle
GO:0009987	332	301	2	2	317	2	1	false	0.9014495068482375	1.0	2.956787001756026E-27	cellular process
GO:0043229	332	296	2	2	311	2	2	false	0.905715174774648	1.0	7.482623334090945E-26	intracellular organelle
GO:0005622	332	309	2	2	323	2	1	false	0.9150625925428881	1.0	8.623222322410371E-25	intracellular
GO:0043227	332	288	2	2	301	2	1	false	0.9153488372093016	1.0	4.8646131053025507E-23	membrane-bounded organelle
GO:0071704	332	231	2	2	241	2	1	false	0.9185684647305028	1.0	6.633945754754382E-18	organic substance metabolic process
GO:0003674	332	317	2	2	330	2	1	false	0.9226489822235233	1.0	1.4373803489818437E-23	molecular_function
GO:0008150	332	317	2	2	330	2	1	false	0.9226489822235233	1.0	1.4373803489818437E-23	biological_process
GO:0005575	332	323	2	2	330	2	1	false	0.9579626047710655	1.0	1.2608201210965122E-14	cellular_component
GO:0046872	332	71	2	1	73	1	1	false	0.9726027397260251	1.0	3.805175038051768E-4	metal ion binding
GO:0016021	332	82	2	2	83	2	1	false	0.9759036144578236	1.0	0.012048192771084355	integral component of membrane
GO:0110165	332	320	2	2	323	2	1	false	0.9814818375864408	1.0	1.797164469842868E-7	cellular anatomical entity
GO:0005488	332	289	2	1	317	2	1	false	0.9924529808727491	1.0	9.727631283239548E-41	binding
GO:0000000	332	330	2	2	0	0	0	true	1.0	1.0	1.0	Gene Ontology
GO:0016758	332	12	2	2	12	2	1	true	1.0	1.0	1.0	transferase activity, transferring hexosyl groups
GO:0050510	332	2	2	2	2	2	1	true	1.0	1.0	1.0	N-acetylgalactosaminyl-proteoglycan 3-beta-glucuronosyltransferase activity
GO:0006024	332	4	2	2	4	2	2	true	1.0	1.0	1.0	glycosaminoglycan biosynthetic process
GO:0043436	332	34	2	2	34	2	1	true	1.0	1.0	1.0	oxoacid metabolic process
GO:0030203	332	4	2	2	4	2	1	true	1.0	1.0	1.0	glycosaminoglycan metabolic process
GO:0047238	332	1	2	1	2	2	1	false	1.0	1.0	0.5	glucuronosyl-N-acetylgalactosaminyl-proteoglycan 4-beta-N-acetylgalactosaminyltransferase activity
