## Supplementary File S3 for "Computational identification of human biological processes and protein sequence motifs putatively targeted by SARS-CoV-2 proteins using protein-protein interaction networks": table-mcl2_cluster42-Parent-Child-Union-Benjamini-Hochberg.txt

ID	Pop.total	Pop.term	Study.total	Study.term	Pop.family	Study.family	nparents	is.trivial	p	p.adjusted	p.min	name
GO:0006768	332	1	2	1	226	1	9	false	0.0044247787610620475	0.4252491694351794	0.0044247787610620475	biotin metabolic process
GO:0046930	332	1	2	1	102	1	2	false	0.009803921568627428	0.4252491694351794	0.009803921568627428	pore complex
GO:0030054	332	41	2	2	320	2	1	false	0.016065830721000054	0.4252491694351794	9.469478588462338E-53	cell junction
GO:0015939	332	1	2	1	60	1	5	false	0.016666666666666833	0.4252491694351794	0.016666666666666833	pantothenate metabolic process
GO:0099572	332	6	2	1	301	1	2	false	0.019933554817274025	0.4252491694351794	1.0179094197253089E-12	postsynaptic specialization
GO:0006959	332	1	2	1	44	1	1	false	0.02272727272727276	0.4252491694351794	0.02272727272727276	humoral immune response
GO:0006575	332	6	2	1	237	1	2	false	0.02531645569620375	0.4252491694351794	4.330564603985599E-12	cellular modified amino acid metabolic process
GO:0006836	332	4	2	1	140	1	1	false	0.028571428571427714	0.4252491694351794	6.523321035786018E-8	neurotransmitter transport
GO:0007163	332	9	2	1	301	1	1	false	0.02990033222591105	0.4252491694351794	2.018843728434095E-17	establishment or maintenance of cell polarity
GO:0019730	332	1	2	1	28	1	2	false	0.03571428571428577	0.45714285714285785	0.03571428571428577	antimicrobial humoral response
GO:0006790	332	11	2	1	233	1	1	false	0.04721030042918847	0.5289256198347089	4.616703366249524E-19	sulfur compound metabolic process
GO:0051186	332	14	2	1	233	1	1	false	0.06008583690987635	0.5289256198347089	9.341501246926659E-23	cofactor metabolic process
GO:0098793	332	10	2	1	320	2	2	false	0.06161833855798284	0.5289256198347089	3.7149193025568033E-19	presynapse
GO:0061458	332	5	2	1	80	1	1	false	0.06250000000000025	0.5289256198347089	4.159731008498279E-8	reproductive system development
GO:0017144	332	16	2	1	233	1	1	false	0.06866952789700155	0.5289256198347089	4.695991578196025E-25	drug metabolic process
GO:0006766	332	4	2	1	54	1	1	false	0.07407407407407444	0.5289256198347089	3.1620453374060553E-6	vitamin metabolic process
GO:0001505	332	7	2	1	88	1	1	false	0.07954545454545227	0.5289256198347089	1.5752155990974982E-10	regulation of neurotransmitter levels
GO:0098794	332	13	2	1	320	2	2	false	0.07972178683384183	0.5289256198347089	2.1607064978405298E-23	postsynapse
GO:0046931	332	4	2	1	50	1	1	false	0.07999999999999938	0.5289256198347089	4.342162396873629E-6	pore complex assembly
GO:0007269	332	2	2	1	23	1	5	false	0.08695652173913045	0.5289256198347089	0.003952569169960467	neurotransmitter secretion
GO:0016323	332	5	2	1	57	1	1	false	0.08771929824561349	0.5289256198347089	2.3882844141036394E-7	basolateral plasma membrane
GO:1903361	332	2	2	1	22	1	2	false	0.09090909090909058	0.5289256198347089	0.004329004329004323	protein localization to basolateral plasma membrane
GO:0008289	332	15	2	1	289	2	1	false	0.10128316032295204	0.5423728813559289	2.309551822016697E-25	lipid binding
GO:0023061	332	6	2	1	59	1	2	false	0.10169491525423667	0.5423728813559289	2.2193876203535013E-8	signal release
GO:0030011	332	1	2	1	9	1	1	false	0.11111111111111104	0.5688888888888886	0.11111111111111104	maintenance of cell polarity
GO:0140352	332	39	2	1	310	1	2	false	0.12580645161291	0.6015133412982855	1.6999776394640338E-50	export from cell
GO:0099643	332	2	2	1	31	2	3	false	0.1268817204301071	0.6015133412982855	0.002150537634408595	signal release from synapse
GO:0005543	332	10	2	1	75	1	2	false	0.13333333333333305	0.6095238095238082	1.2063728726470816E-12	phospholipid binding
GO:0006082	332	34	2	1	238	1	3	false	0.1428571428571294	0.6305418719211228	5.520358892858085E-42	organic acid metabolic process
GO:0005829	332	126	2	2	320	2	2	false	0.15429075235106948	0.6583072100312298	1.490023087055551E-92	cytosol
GO:1990778	332	14	2	1	82	1	1	false	0.17073170731706908	0.7049567269866078	4.54820114545564E-16	protein localization to cell periphery
GO:0009607	332	29	2	1	159	1	1	false	0.18238993710692222	0.7295597484276889	1.9404198930208307E-32	response to biotic stimulus
GO:0044281	332	54	2	1	241	1	1	false	0.22406639004151774	0.8421052631578949	3.376360827531214E-55	small molecule metabolic process
GO:0006811	332	34	2	1	140	1	1	false	0.24285714285713675	0.8421052631578949	2.5138857947618312E-33	ion transport
GO:0098796	332	37	2	1	278	2	2	false	0.2488896969067404	0.8421052631578949	6.284819496263092E-47	membrane protein complex
GO:0055085	332	35	2	1	140	1	1	false	0.24999999999999195	0.8421052631578949	8.300566303458763E-34	transmembrane transport
GO:0035090	332	1	2	1	4	1	2	false	0.25000000000000006	0.8421052631578949	0.25000000000000006	maintenance of apical/basal cell polarity
GO:0045199	332	1	2	1	4	1	2	false	0.25000000000000006	0.8421052631578949	0.25000000000000006	maintenance of epithelial cell apical/basal polarity
GO:0043603	332	36	2	1	135	1	1	false	0.2666666666666713	0.8585365853658361	1.290357983014499E-33	cellular amide metabolic process
GO:0072657	332	22	2	1	82	1	1	false	0.2682926829268238	0.8585365853658361	1.967500484886262E-20	protein localization to membrane
GO:0006955	332	44	2	1	159	1	2	false	0.27672955974843316	0.8639361865316938	2.6387780983453675E-40	immune response
GO:0046903	332	41	2	1	140	1	1	false	0.2928571428571324	0.8925170068026892	2.3191166339177254E-36	secretion
GO:0009605	332	48	2	1	159	1	1	false	0.30188679245283817	0.898639754278216	7.426995379600725E-42	response to external stimulus
GO:0007267	332	32	2	1	103	1	2	false	0.31067961165047836	0.9037952338923007	2.25981406065662E-27	cell-cell signaling
GO:0043933	332	62	2	1	186	1	1	false	0.3333333333333436	0.9050505050505832	6.181405663292854E-51	protein-containing complex subunit organization
GO:0007154	332	103	2	1	301	1	1	false	0.34219269102987676	0.9050505050505832	2.130092452564777E-83	cell communication
GO:0002376	332	60	2	1	317	2	1	false	0.3432096793514591	0.9050505050505832	2.8140636816218703E-66	immune system process
GO:0044419	332	60	2	1	317	2	1	false	0.3432096793514591	0.9050505050505832	2.8140636816218703E-66	interspecies interaction between organisms
GO:0022607	332	74	2	1	196	1	2	false	0.3775510204081777	0.9050505050505832	6.4300649144691875E-56	cellular component assembly
GO:1901981	332	2	2	1	5	1	1	false	0.39999999999999997	0.9050505050505832	0.10000000000000002	phosphatidylinositol phosphate binding
GO:0098984	332	6	2	1	27	2	1	false	0.40170940170940217	0.9050505050505832	3.3782642478294366E-6	neuron to neuron synapse
GO:0065008	332	88	2	1	213	1	1	false	0.41314553990611946	0.9050505050505832	3.463367658727237E-62	regulation of biological quality
GO:0005654	332	75	2	1	320	2	2	false	0.41438087774287546	0.9050505050505832	4.0405282581189467E-75	nucleoplasm
GO:0045202	332	27	2	2	41	2	1	false	0.4280487804878106	0.9050505050505832	2.83767215183625E-11	synapse
GO:0098590	332	57	2	1	234	2	2	false	0.42863431275448494	0.9050505050505832	6.262029158356547E-56	plasma membrane region
GO:0044085	332	87	2	1	196	1	1	false	0.4438775510204166	0.9050505050505832	5.9906150047478836E-58	cellular component biogenesis
GO:0061245	332	4	2	1	9	1	1	false	0.44444444444444403	0.9050505050505832	0.007936507936507922	establishment or maintenance of bipolar cell polarity
GO:0031224	332	83	2	1	320	2	2	false	0.4520768025077664	0.9050505050505832	5.555848797752734E-79	intrinsic component of membrane
GO:0031981	332	85	2	1	186	1	2	false	0.4569892473118425	0.9050505050505832	3.463003682760075E-55	nuclear lumen
GO:0099536	332	12	2	1	46	2	2	false	0.45797101449275196	0.9050505050505832	2.569992614526152E-11	synaptic signaling
GO:0005911	332	7	2	1	15	1	1	false	0.4666666666666665	0.9050505050505832	1.5540015540015518E-4	cell-cell junction
GO:0051707	332	28	2	1	60	1	2	false	0.46666666666667067	0.9050505050505832	9.641347138510144E-18	response to other organism
GO:0043233	332	141	2	1	301	1	2	false	0.46843853820592707	0.9050505050505832	9.71439598844852E-90	organelle lumen
GO:0005576	332	87	2	1	320	2	1	false	0.47045454545445103	0.9050505050505832	9.649887824327865E-81	extracellular region
GO:0070013	332	141	2	1	296	1	2	false	0.47635135135129486	0.9050505050505832	2.358028283743369E-88	intracellular organelle lumen
GO:0035091	332	5	2	1	10	1	1	false	0.4999999999999995	0.9050505050505832	0.003968253968253954	phosphatidylinositol binding
GO:0070273	332	1	2	1	2	1	1	false	0.5	0.9050505050505832	0.5	phosphatidylinositol-4-phosphate binding
GO:0010314	332	1	2	1	2	1	1	false	0.5	0.9050505050505832	0.5	phosphatidylinositol-5-phosphate binding
GO:0080025	332	1	2	1	2	1	1	false	0.5	0.9050505050505832	0.5	phosphatidylinositol-3,5-bisphosphate binding
GO:0032266	332	1	2	1	2	1	1	false	0.5	0.9050505050505832	0.5	phosphatidylinositol-3-phosphate binding
GO:0046483	332	118	2	1	233	1	1	false	0.5064377682403906	0.9050505050505832	1.414382531872105E-69	heterocycle metabolic process
GO:0005634	332	140	2	1	275	1	1	false	0.509090909090953	0.9050505050505832	3.585439627802201E-82	nucleus
GO:0016020	332	234	2	2	320	2	1	false	0.5341105015672968	0.9106358116669583	2.5954870699920162E-80	membrane
GO:0023052	332	101	2	1	317	2	1	false	0.5363973964779686	0.9106358116669583	1.4489134860478456E-85	signaling
GO:1901360	332	124	2	1	231	1	1	false	0.536796536796547	0.9106358116669583	1.0307323807494193E-68	organic cyclic compound metabolic process
GO:0032502	332	102	2	1	317	2	1	false	0.5406900131772565	0.9106358116669583	6.842091461893019E-86	developmental process
GO:0043168	332	71	2	1	127	1	1	false	0.5590551181102328	0.9142857142857224	2.0071600237836754E-37	anion binding
GO:0034641	332	135	2	1	237	1	2	false	0.5696202531645735	0.9142857142857224	8.681028562847372E-70	cellular nitrogen compound metabolic process
GO:0005912	332	4	2	1	7	1	1	false	0.5714285714285712	0.9142857142857224	0.02857142857142855	adherens junction
GO:0043207	332	28	2	1	49	1	2	false	0.5714285714285765	0.9142857142857224	2.560824792650351E-14	response to external biotic stimulus
GO:0065003	332	50	2	1	84	1	2	false	0.5952380952381104	0.9195402298850613	2.7092900639714183E-24	protein-containing complex assembly
GO:0070161	332	15	2	1	41	2	1	false	0.6036585365853753	0.9195402298850613	1.5764845287979228E-11	anchoring junction
GO:0098978	332	10	2	1	27	2	1	false	0.6125356125356141	0.9195402298850613	1.1853558764313927E-7	glutamatergic synapse
GO:0016043	332	186	2	1	302	1	2	false	0.6158940397350137	0.9195402298850613	9.351822633513702E-87	cellular component organization
GO:0032501	332	121	2	1	317	2	1	false	0.6184562552408746	0.9195402298850613	6.307892396524805E-91	multicellular organismal process
GO:0034220	332	26	2	1	42	1	2	false	0.6190476190476234	0.9195402298850613	6.005655347801626E-12	ion transmembrane transport
GO:0032787	332	20	2	1	32	1	1	false	0.6250000000000027	0.9195402298850613	4.428838398950101E-9	monocarboxylic acid metabolic process
GO:0070727	332	84	2	1	126	1	2	false	0.6666666666666695	0.9602924246009842	1.9629795921281835E-34	cellular macromolecule localization
GO:0051641	332	107	2	1	160	1	1	false	0.6687499999999851	0.9602924246009842	1.1120971490625808E-43	cellular localization
GO:0043167	332	127	2	1	289	2	1	false	0.6866349480968618	0.9602924246009842	1.781196708628032E-85	ion binding
GO:0031974	332	141	2	1	320	2	1	false	0.6878722570532094	0.9602924246009842	1.0011315472221832E-94	membrane-enclosed lumen
GO:0032991	332	143	2	1	323	2	1	false	0.6902101801819573	0.9602924246009842	1.0960354658490998E-95	protein-containing complex
GO:0007275	332	88	2	1	123	1	2	false	0.715447154471551	0.9768087777909638	1.5779446403838658E-31	multicellular organism development
GO:0033036	332	116	2	1	160	1	1	false	0.7249999999999943	0.9768087777909638	1.9131141213004037E-40	macromolecule localization
GO:0005737	332	276	2	2	323	2	2	false	0.7297655904466485	0.9768087777909638	1.020639794972702E-57	cytoplasm
GO:1901564	332	170	2	1	231	1	2	false	0.7359307359307716	0.9768087777909638	2.0553796289262964E-57	organonitrogen compound metabolic process
GO:0034613	332	82	2	1	110	1	2	false	0.7454545454545534	0.9768087777909638	9.125355053770069E-27	cellular protein localization
GO:0050896	332	159	2	1	317	2	1	false	0.7523659305992423	0.9768087777909638	8.377343028585279E-95	response to stimulus
GO:0051179	332	160	2	1	317	2	1	false	0.7555005390726985	0.9768087777909638	8.483385345403164E-95	localization
GO:0044237	332	233	2	1	303	1	2	false	0.7689768976896951	0.9842904290428097	1.3766529258402167E-70	cellular metabolic process
GO:0006732	332	11	2	1	14	1	1	false	0.7857142857142843	0.9919563365523529	0.0027472527472527427	coenzyme metabolic process
GO:0005515	332	257	2	2	289	2	1	false	0.7904652056901562	0.9919563365523529	2.789102920783782E-43	protein binding
GO:0071944	332	181	2	1	320	2	1	false	0.8120885579936357	0.9978218027178326	1.6523234958712685E-94	cell periphery
GO:0005488	332	289	2	2	317	2	1	false	0.8308908677074179	0.9978218027178326	9.727631283239548E-41	binding
GO:0071840	332	196	2	1	317	2	1	false	0.855049315177733	0.9978218027178326	6.307892396524805E-91	cellular component organization or biogenesis
GO:0048731	332	80	2	1	93	1	2	false	0.8602150537634249	0.9978218027178326	3.852654648545616E-16	system development
GO:0032940	332	37	2	1	43	1	2	false	0.8604651162790651	0.9978218027178326	1.640297786221319E-7	secretion by cell
GO:0051234	332	142	2	1	160	1	1	false	0.8874999999999964	0.9978218027178326	3.660178160186764E-24	establishment of localization
GO:0065007	332	213	2	1	317	2	1	false	0.8930639300402663	0.9978218027178326	1.5929685663942652E-86	biological regulation
GO:0006807	332	219	2	1	241	1	1	false	0.908713692946127	0.9978218027178326	1.1902212656387908E-31	nitrogen compound metabolic process
GO:0048856	332	93	2	1	102	1	1	false	0.9117647058823641	0.9978218027178326	4.366020704126291E-13	anatomical structure development
GO:0043231	332	275	2	1	301	1	2	false	0.913621262458341	0.9978218027178326	4.4222740532663693E-38	intracellular membrane-bounded organelle
GO:0005622	332	309	2	2	323	2	1	false	0.9150625925428881	0.9978218027178326	8.623222322410371E-25	intracellular
GO:0003674	332	317	2	2	330	2	1	false	0.9226489822235233	0.9978218027178326	1.4373803489818437E-23	molecular_function
GO:0008150	332	317	2	2	330	2	1	false	0.9226489822235233	0.9978218027178326	1.4373803489818437E-23	biological_process
GO:0008104	332	108	2	1	116	1	1	false	0.9310344827586269	0.9978218027178326	1.5740597524929278E-12	protein localization
GO:0019752	332	32	2	1	34	1	1	false	0.9411764705882264	0.9978218027178326	0.0017825311942958803	carboxylic acid metabolic process
GO:0008152	332	241	2	1	317	2	1	false	0.9430978716605337	0.9978218027178326	2.8355804392380033E-75	metabolic process
GO:0005886	332	181	2	1	234	2	2	false	0.9494515975203369	0.9978218027178326	6.856774497015748E-54	plasma membrane
GO:0043227	332	288	2	1	301	1	1	false	0.9568106312292117	0.9978218027178326	4.8646131053025507E-23	membrane-bounded organelle
GO:0005575	332	323	2	2	330	2	1	false	0.9579626047710655	0.9978218027178326	1.2608201210965122E-14	cellular_component
GO:0071704	332	231	2	1	241	1	1	false	0.9585062240664989	0.9978218027178326	6.633945754754382E-18	organic substance metabolic process
GO:0110165	332	320	2	2	323	2	1	false	0.9814818375864408	0.9978218027178326	1.797164469842868E-7	cellular anatomical entity
GO:0006810	332	140	2	1	142	1	1	false	0.9859154929577818	0.9978218027178326	9.989012086704952E-5	transport
GO:0016021	332	82	2	1	83	1	1	false	0.987951807228941	0.9978218027178326	0.012048192771084355	integral component of membrane
GO:0043226	332	301	2	1	320	2	1	false	0.9966496865203752	0.9978218027178326	5.295747701953036E-31	organelle
GO:0009987	332	301	2	1	317	2	1	false	0.9976041209120496	0.9978218027178326	2.956787001756026E-27	cellular process
GO:0043229	332	296	2	1	311	2	2	false	0.9978218027178326	0.9978218027178326	7.482623334090945E-26	intracellular organelle
GO:0000000	332	330	2	2	0	0	0	true	1.0	1.0	1.0	Gene Ontology
GO:0098916	332	12	2	1	12	1	1	true	1.0	1.0	1.0	anterograde trans-synaptic signaling
GO:0099537	332	12	2	1	12	1	1	true	1.0	1.0	1.0	trans-synaptic signaling
GO:0035088	332	4	2	1	4	1	1	true	1.0	1.0	1.0	establishment or maintenance of apical/basal cell polarity
GO:1902936	332	2	2	1	2	1	1	true	1.0	1.0	1.0	phosphatidylinositol bisphosphate binding
GO:0006767	332	4	2	1	4	1	1	true	1.0	1.0	1.0	water-soluble vitamin metabolic process
GO:0007268	332	12	2	1	12	1	1	true	1.0	1.0	1.0	chemical synaptic transmission
GO:0043436	332	34	2	1	34	1	1	true	1.0	1.0	1.0	oxoacid metabolic process
GO:0045197	332	4	2	1	4	1	1	true	1.0	1.0	1.0	establishment or maintenance of epithelial cell apical/basal polarity
GO:0014069	332	6	2	1	6	1	2	true	1.0	1.0	1.0	postsynaptic density
GO:0032279	332	6	2	1	6	1	2	true	1.0	1.0	1.0	asymmetric synapse
