## Supplementary File S3 for "Computational identification of human biological processes and protein sequence motifs putatively targeted by SARS-CoV-2 proteins using protein-protein interaction networks": table-mcl2_cluster43-Parent-Child-Union-Benjamini-Hochberg.txt

ID	Pop.total	Pop.term	Study.total	Study.term	Pop.family	Study.family	nparents	is.trivial	p	p.adjusted	p.min	name
GO:0042107	332	2	2	1	151	1	1	false	0.013245033112582254	0.7119437939109693	8.830022075054556E-5	cytokine metabolic process
GO:0051219	332	2	2	1	257	2	1	false	0.015533803501944665	0.7119437939109693	3.039883268482323E-5	phosphoprotein binding
GO:0045350	332	1	2	1	64	1	3	false	0.015624999999999825	0.7119437939109693	0.015624999999999825	interferon-beta biosynthetic process
GO:0042089	332	2	2	1	112	1	3	false	0.01785714285714307	0.7119437939109693	1.608751608751587E-4	cytokine biosynthetic process
GO:0042035	332	2	2	1	109	1	5	false	0.018348623853211114	0.7119437939109693	1.6989466530751117E-4	regulation of cytokine biosynthetic process
GO:0009607	332	29	2	2	159	2	1	false	0.03232226733540346	0.7119437939109693	1.9404198930208307E-32	response to biotic stimulus
GO:0042108	332	2	2	1	61	1	6	false	0.032786885245902016	0.7119437939109693	5.464480874317068E-4	positive regulation of cytokine biosynthetic process
GO:0002376	332	60	2	2	317	2	1	false	0.03533921654753243	0.7119437939109693	2.8140636816218703E-66	immune system process
GO:0044419	332	60	2	2	317	2	1	false	0.03533921654753243	0.7119437939109693	2.8140636816218703E-66	interspecies interaction between organisms
GO:0019902	332	3	2	1	62	1	1	false	0.04838709677419401	0.7119437939109693	2.6441036488631164E-5	phosphatase binding
GO:0060759	332	4	2	1	81	1	2	false	0.049382716049383164	0.7119437939109693	6.010554533761193E-7	regulation of response to cytokine stimulus
GO:1904415	332	1	2	1	20	1	5	false	0.05000000000000003	0.7119437939109693	0.05000000000000003	regulation of xenophagy
GO:0060760	332	2	2	1	39	1	3	false	0.051282051282051065	0.7119437939109693	0.0013495276653171407	positive regulation of response to cytokine stimulus
GO:0002221	332	5	2	1	96	1	1	false	0.052083333333332975	0.7119437939109693	1.6360168721764903E-8	pattern recognition receptor signaling pathway
GO:0001959	332	3	2	1	56	1	3	false	0.053571428571429304	0.7119437939109693	3.607503607503632E-5	regulation of cytokine-mediated signaling pathway
GO:0061919	332	19	2	1	301	1	1	false	0.0631229235880345	0.7119437939109693	1.754981557956695E-30	process utilizing autophagic mechanism
GO:0071357	332	1	2	1	15	1	2	false	0.06666666666666664	0.7119437939109693	0.06666666666666664	cellular response to type I interferon
GO:0045087	332	13	2	2	48	2	2	false	0.06914893617021242	0.7119437939109693	5.183274111743763E-12	innate immune response
GO:0001961	332	2	2	1	28	1	4	false	0.07142857142857154	0.7119437939109693	0.002645502645502654	positive regulation of cytokine-mediated signaling pathway
GO:0006955	332	44	2	2	159	2	2	false	0.07531247512140851	0.7119437939109693	2.6387780983453675E-40	immune response
GO:0033135	332	2	2	1	26	1	2	false	0.07692307692307682	0.7119437939109693	0.003076923076923083	regulation of peptidyl-serine phosphorylation
GO:0034340	332	1	2	1	26	2	2	false	0.07692307692307696	0.7119437939109693	0.03846153846153841	response to type I interferon
GO:0009605	332	48	2	2	159	2	1	false	0.08980176737521053	0.7119437939109693	7.426995379600725E-42	response to external stimulus
GO:1904417	332	1	2	1	11	1	6	false	0.09090909090909106	0.7119437939109693	0.09090909090909106	positive regulation of xenophagy
GO:0060337	332	1	2	1	11	1	2	false	0.09090909090909106	0.7119437939109693	0.09090909090909106	type I interferon signaling pathway
GO:0006952	332	26	2	2	84	2	1	false	0.09323006310958298	0.7119437939109693	2.8602674376974984E-22	defense response
GO:0098792	332	1	2	1	20	2	2	false	0.10000000000000024	0.7119437939109693	0.05000000000000003	xenophagy
GO:0070661	332	3	2	1	29	1	1	false	0.1034482758620689	0.7119437939109693	2.7367268746579103E-4	leukocyte proliferation
GO:0032481	332	1	2	1	9	1	3	false	0.11111111111111104	0.7119437939109693	0.11111111111111104	positive regulation of type I interferon production
GO:0033138	332	2	2	1	18	1	3	false	0.11111111111111144	0.7119437939109693	0.006535947712418336	positive regulation of peptidyl-serine phosphorylation
GO:0001775	332	34	2	1	301	1	1	false	0.11295681063121996	0.7119437939109693	1.096872865953499E-45	cell activation
GO:0008219	332	37	2	1	301	1	1	false	0.1229235880398566	0.7119437939109693	2.717000951113241E-48	cell death
GO:0001816	332	15	2	1	121	1	1	false	0.12396694214876168	0.7119437939109693	1.8518735219021434E-19	cytokine production
GO:0002831	332	6	2	1	90	2	2	false	0.1295880149812744	0.7119437939109693	1.6061299426902296E-9	regulation of response to biotic stimulus
GO:0031331	332	14	2	1	108	1	4	false	0.1296296296296301	0.7119437939109693	7.156253264392992E-18	positive regulation of cellular catabolic process
GO:0060338	332	1	2	1	7	1	3	false	0.14285714285714285	0.7119437939109693	0.14285714285714285	regulation of type I interferon-mediated signaling pathway
GO:0018210	332	6	2	1	42	1	1	false	0.14285714285714374	0.7119437939109693	1.9062920218247967E-7	peptidyl-threonine modification
GO:0009896	332	17	2	1	117	1	3	false	0.14529914529914284	0.7119437939109693	8.361583622252208E-21	positive regulation of catabolic process
GO:0010508	332	4	2	1	27	1	3	false	0.1481481481481481	0.7119437939109693	5.6980056980056985E-5	positive regulation of autophagy
GO:0051091	332	18	2	1	121	1	4	false	0.1487603305785135	0.7119437939109693	7.832929680033745E-22	positive regulation of DNA-binding transcription factor activity
GO:0032479	332	2	2	1	13	1	2	false	0.15384615384615394	0.7119437939109693	0.012820512820512787	regulation of type I interferon production
GO:0051240	332	26	2	1	164	1	3	false	0.15853658536585877	0.7119437939109693	8.48706631977926E-31	positive regulation of multicellular organismal process
GO:0010941	332	29	2	1	182	1	2	false	0.15934065934065889	0.7119437939109693	2.6805431924256342E-34	regulation of cell death
GO:0010562	332	17	2	1	101	1	3	false	0.1683168316831659	0.7119437939109693	1.2506260161749607E-19	positive regulation of phosphorus metabolic process
GO:0023056	332	25	2	1	144	1	3	false	0.17361111111111038	0.7119437939109693	1.5579097837417196E-28	positive regulation of signaling
GO:0051241	332	28	2	1	161	1	3	false	0.17391304347826275	0.7119437939109693	5.973773191643525E-32	negative regulation of multicellular organismal process
GO:0008283	332	29	2	1	317	2	1	false	0.17485924210355375	0.7119437939109693	9.761290907057908E-42	cell population proliferation
GO:0140110	332	29	2	1	317	2	1	false	0.17485924210355375	0.7119437939109693	9.761290907057908E-42	transcription regulator activity
GO:0010647	332	25	2	1	138	1	3	false	0.1811594202898536	0.7119437939109693	5.002828507153484E-28	positive regulation of cell communication
GO:0018107	332	6	2	1	33	1	2	false	0.18181818181818069	0.7119437939109693	9.028791008768759E-7	peptidyl-threonine phosphorylation
GO:0001817	332	12	2	1	66	1	2	false	0.1818181818181831	0.7119437939109693	2.0313314671909017E-13	regulation of cytokine production
GO:0045935	332	26	2	1	140	1	4	false	0.18571428571428045	0.7119437939109693	7.619929956424852E-29	positive regulation of nucleobase-containing compound metabolic process
GO:0005768	332	27	2	1	144	1	2	false	0.1874999999999995	0.7119437939109693	7.7884394543986E-30	endosome
GO:0035556	332	59	2	1	312	1	2	false	0.18910256410255002	0.7119437939109693	3.4132379789261103E-65	intracellular signal transduction
GO:0002833	332	5	2	1	50	2	3	false	0.1918367346938783	0.7119437939109693	4.719741735732109E-7	positive regulation of response to biotic stimulus
GO:0043167	332	127	2	2	289	2	1	false	0.19225778546712144	0.7119437939109693	1.781196708628032E-85	ion binding
GO:0019221	332	11	2	1	56	1	2	false	0.1964285714285738	0.7119437939109693	6.715816807154571E-12	cytokine-mediated signaling pathway
GO:0009891	332	31	2	1	155	1	3	false	0.19999999999999943	0.7119437939109693	2.5860077232155245E-33	positive regulation of biosynthetic process
GO:0046651	332	2	2	1	10	1	2	false	0.1999999999999998	0.7119437939109693	0.022222222222222185	lymphocyte proliferation
GO:0032606	332	3	2	1	15	1	1	false	0.19999999999999987	0.7119437939109693	0.002197802197802196	type I interferon production
GO:0060340	332	1	2	1	5	1	4	false	0.19999999999999998	0.7119437939109693	0.19999999999999998	positive regulation of type I interferon-mediated signaling pathway
GO:0001818	332	7	2	1	34	1	3	false	0.20588235294117554	0.7119437939109693	1.8588687370994322E-7	negative regulation of cytokine production
GO:0031328	332	31	2	1	150	1	4	false	0.20666666666667205	0.7119437939109693	8.023076976399038E-33	positive regulation of cellular biosynthetic process
GO:0051254	332	24	2	1	116	1	4	false	0.20689655172414065	0.7119437939109693	2.2744317491689407E-25	positive regulation of RNA metabolic process
GO:0002684	332	15	2	1	137	2	3	false	0.2077071704594173	0.7119437939109693	2.5760280813613983E-20	positive regulation of immune system process
GO:0051090	332	21	2	1	101	1	3	false	0.20792079207920502	0.7119437939109693	3.8792396100376267E-22	regulation of DNA-binding transcription factor activity
GO:0051707	332	28	2	2	60	2	2	false	0.21355932203389877	0.7119437939109693	9.641347138510144E-18	response to other organism
GO:0010557	332	28	2	1	130	1	4	false	0.21538461538461262	0.7119437939109693	4.532865851042521E-29	positive regulation of macromolecule biosynthetic process
GO:0031329	332	33	2	1	152	1	3	false	0.21710526315788692	0.7119437939109693	3.6913424917551668E-34	regulation of cellular catabolic process
GO:0097708	332	67	2	1	301	1	2	false	0.2225913621262239	0.7119437939109693	8.974987399792062E-69	intracellular vesicle
GO:0002682	332	24	2	1	202	2	2	false	0.22402837298653375	0.7119437939109693	1.2081350718477275E-31	regulation of immune system process
GO:0010628	332	31	2	1	138	1	3	false	0.2246376811594194	0.7119437939109693	1.4579053251918285E-31	positive regulation of gene expression
GO:0018105	332	8	2	1	35	1	2	false	0.22857142857142917	0.7119437939109693	4.2488428276558786E-8	peptidyl-serine phosphorylation
GO:0010008	332	19	2	1	83	1	3	false	0.2289156626506031	0.7119437939109693	3.912071938929928E-19	endosome membrane
GO:0061912	332	3	2	1	13	1	1	false	0.23076923076923084	0.7119437939109693	0.0034965034965034974	selective autophagy
GO:0031401	332	25	2	1	108	1	3	false	0.2314814814814819	0.7119437939109693	4.6201056109383495E-25	positive regulation of protein modification process
GO:1901214	332	7	2	1	30	1	2	false	0.23333333333333284	0.7119437939109693	4.912073877591098E-7	regulation of neuron death
GO:0005654	332	75	2	1	320	1	2	false	0.23437499999998748	0.7119437939109693	4.0405282581189467E-75	nucleoplasm
GO:0032270	332	36	2	1	153	1	4	false	0.2352941176470457	0.7119437939109693	7.360603173988244E-36	positive regulation of cellular protein metabolic process
GO:0009967	332	24	2	1	101	1	5	false	0.23762376237623517	0.7119437939109693	9.556452009148265E-24	positive regulation of signal transduction
GO:0051174	332	35	2	1	147	1	2	false	0.23809523809523378	0.7119437939109693	1.1812372302671896E-34	regulation of phosphorus metabolic process
GO:0018209	332	10	2	1	42	1	1	false	0.23809523809523972	0.7119437939109693	6.796049988680151E-10	peptidyl-serine modification
GO:0032103	332	8	2	1	63	2	3	false	0.2396313364055318	0.7119437939109693	2.5820479982961065E-10	positive regulation of response to external stimulus
GO:0008144	332	37	2	1	289	2	1	false	0.24005190311418456	0.7119437939109693	1.3532005315445187E-47	drug binding
GO:0004672	332	21	2	1	87	1	4	false	0.24137931034483134	0.7119437939109693	1.3194638597740655E-20	protein kinase activity
GO:0001819	332	8	2	1	33	1	3	false	0.24242424242424088	0.7119437939109693	7.202454365969373E-8	positive regulation of cytokine production
GO:0031410	332	67	2	1	276	1	2	false	0.24275362318841465	0.7119437939109693	6.591846186257567E-66	cytoplasmic vesicle
GO:0098805	332	58	2	1	234	1	1	false	0.24786324786324046	0.7119437939109693	2.051964356975559E-56	whole membrane
GO:0051247	332	41	2	1	165	1	4	false	0.24848484848485874	0.7119437939109693	9.289284022635263E-40	positive regulation of protein metabolic process
GO:0032480	332	2	2	1	8	1	3	false	0.24999999999999994	0.7119437939109693	0.035714285714285705	negative regulation of type I interferon production
GO:0050830	332	1	2	1	4	1	1	false	0.25000000000000006	0.7119437939109693	0.25000000000000006	defense response to Gram-positive bacterium
GO:0045351	332	1	2	1	4	1	2	false	0.25000000000000006	0.7119437939109693	0.25000000000000006	type I interferon biosynthetic process
GO:0050896	332	159	2	2	317	2	1	false	0.2507886435330808	0.7119437939109693	8.377343028585279E-95	response to stimulus
GO:0044093	332	43	2	1	317	2	2	false	0.25326438525731687	0.7119437939109693	3.404403666581935E-54	positive regulation of molecular function
GO:0031325	332	63	2	1	248	1	4	false	0.2540322580645404	0.7119437939109693	1.573808593797414E-60	positive regulation of cellular metabolic process
GO:0007249	332	15	2	1	59	1	2	false	0.2542372881355917	0.7119437939109693	2.5065441547513134E-14	I-kappaB kinase/NF-kappaB signaling
GO:0050776	332	14	2	1	102	2	3	false	0.25684333139195975	0.7119437939109693	1.6818467709678366E-17	regulation of immune response
GO:0034097	332	17	2	1	66	1	1	false	0.25757575757575885	0.7119437939109693	3.974652765991947E-16	response to cytokine
GO:0006914	332	19	2	1	73	1	2	false	0.26027397260274154	0.7119437939109693	6.281941704493694E-18	autophagy
GO:0009893	332	68	2	1	261	1	3	false	0.2605363984674098	0.7119437939109693	1.6997230106186017E-64	positive regulation of metabolic process
GO:0031399	332	31	2	1	118	1	2	false	0.2627118644067782	0.7119437939109693	3.6997870739997797E-29	regulation of protein modification process
GO:0070997	332	10	2	1	37	1	1	false	0.27027027027027023	0.7119437939109693	2.8708397484161335E-9	neuron death
GO:0006793	332	63	2	1	233	1	1	false	0.2703862660944447	0.7119437939109693	1.4851844070197817E-58	phosphorus metabolic process
GO:0098542	332	18	2	2	34	2	2	false	0.27272727272726865	0.7119437939109693	4.5372844841480944E-10	defense response to other organism
GO:0001067	332	26	2	1	95	1	1	false	0.27368421052630915	0.7119437939109693	6.680771305563065E-24	regulatory region nucleic acid binding
GO:1902533	332	17	2	1	62	1	3	false	0.2741935483870992	0.7119437939109693	1.352022759305324E-15	positive regulation of intracellular signal transduction
GO:0045937	332	17	2	1	62	1	3	false	0.2741935483870992	0.7119437939109693	1.352022759305324E-15	positive regulation of phosphate metabolic process
GO:0010506	332	11	2	1	40	1	2	false	0.27500000000000113	0.7119437939109693	4.3256310109400944E-10	regulation of autophagy
GO:0050778	332	9	2	1	61	2	4	false	0.2754098360655803	0.7119437939109693	5.766426232901274E-11	positive regulation of immune response
GO:0051173	332	61	2	1	220	1	3	false	0.2772727272727198	0.7119437939109693	6.548945862343258E-56	positive regulation of nitrogen compound metabolic process
GO:0006950	332	84	2	2	159	2	1	false	0.27752567470742456	0.7119437939109693	2.790354863763475E-47	response to stress
GO:0071345	332	15	2	1	54	1	2	false	0.27777777777777934	0.7119437939109693	1.155491263851551E-13	cellular response to cytokine stimulus
GO:0010605	332	58	2	1	206	1	3	false	0.2815533980582596	0.7119437939109693	1.0730108591239852E-52	negative regulation of macromolecule metabolic process
GO:1902680	332	20	2	1	71	1	5	false	0.2816901408450725	0.7119437939109693	4.437172176372006E-18	positive regulation of RNA biosynthetic process
GO:0009892	332	70	2	1	247	1	3	false	0.2834008097165826	0.7119437939109693	2.0037132184006642E-63	negative regulation of metabolic process
GO:0032101	332	15	2	1	98	2	2	false	0.2840311382284808	0.7119437939109693	5.4731309242531915E-18	regulation of response to external stimulus
GO:0009894	332	45	2	1	156	1	2	false	0.2884615384615315	0.7119437939109693	2.822734884215333E-40	regulation of catabolic process
GO:0042742	332	4	2	1	26	2	2	false	0.2892307692307696	0.7119437939109693	6.688963210702295E-5	defense response to bacterium
GO:0031349	332	7	2	1	45	2	3	false	0.28989898989899143	0.7119437939109693	2.2036323794690444E-8	positive regulation of defense response
GO:0042802	332	41	2	1	257	2	1	false	0.2941391050583458	0.7119437939109693	1.520502992779233E-48	identical protein binding
GO:0051239	332	63	2	1	213	1	2	false	0.29577464788732827	0.7119437939109693	1.1234397848768277E-55	regulation of multicellular organismal process
GO:0045893	332	19	2	1	63	1	4	false	0.30158730158730074	0.7119437939109693	1.6310115826540473E-16	positive regulation of transcription, DNA-templated
GO:0010604	332	63	2	1	208	1	3	false	0.30288461538462536	0.7119437939109693	6.617651107834245E-55	positive regulation of macromolecule metabolic process
GO:1901566	332	63	2	1	207	1	2	false	0.3043478260869571	0.7119437939109693	9.492906416754759E-55	organonitrogen compound biosynthetic process
GO:0016239	332	4	2	1	13	1	3	false	0.30769230769230776	0.7119437939109693	0.0013986013986013975	positive regulation of macroautophagy
GO:0046649	332	10	2	1	32	1	1	false	0.3125000000000019	0.7119437939109693	1.5500934396325465E-8	lymphocyte activation
GO:0023051	332	61	2	1	195	1	2	false	0.3128205128205248	0.7119437939109693	3.9028461033031574E-52	regulation of signaling
GO:0010629	332	41	2	1	131	1	3	false	0.3129770992366311	0.7119437939109693	5.866786217940845E-35	negative regulation of gene expression
GO:0044248	332	73	2	1	233	1	2	false	0.31330472103006773	0.7119437939109693	2.175386576643938E-62	cellular catabolic process
GO:0006468	332	33	2	1	105	1	2	false	0.31428571428570895	0.7119437939109693	4.916958066043935E-28	protein phosphorylation
GO:0051607	332	7	2	1	41	2	3	false	0.3158536585365898	0.7119437939109693	4.4480147175911587E-8	defense response to virus
GO:0007165	332	96	2	1	301	1	5	false	0.3189368770763865	0.7119437939109693	2.9262891974796794E-81	signal transduction
GO:0042327	332	15	2	1	47	1	3	false	0.31914893617021156	0.7119437939109693	1.3304660821588183E-12	positive regulation of phosphorylation
GO:0032268	332	58	2	1	181	1	3	false	0.3204419889502846	0.7119437939109693	7.851737058026464E-49	regulation of cellular protein metabolic process
GO:0043207	332	28	2	2	49	2	2	false	0.3214285714285727	0.7119437939109693	2.560824792650351E-14	response to external biotic stimulus
GO:0051246	332	62	2	1	192	1	4	false	0.32291666666667906	0.7119437939109693	5.732777682877432E-52	regulation of protein metabolic process
GO:0048522	332	98	2	1	302	1	3	false	0.3245033112582526	0.7119437939109693	4.4931844792832655E-82	positive regulation of cellular process
GO:0048584	332	33	2	1	185	2	3	false	0.3257344300822651	0.7119437939109693	2.7620885931603374E-37	positive regulation of response to stimulus
GO:0031982	332	94	2	1	288	1	1	false	0.3263888888888616	0.7119437939109693	2.0082683884375954E-78	vesicle
GO:0010646	332	60	2	1	183	1	2	false	0.327868852458999	0.7119437939109693	8.345387973762174E-50	regulation of cell communication
GO:0045357	332	1	2	1	3	1	3	false	0.33333333333333337	0.7136150234741785	0.33333333333333337	regulation of interferon-beta biosynthetic process
GO:0032607	332	1	2	1	3	1	1	false	0.33333333333333337	0.7136150234741785	0.33333333333333337	interferon-alpha production
GO:0045088	332	5	2	1	27	2	5	false	0.3418803418803419	0.7220489340392844	1.2386968908707987E-5	regulation of innate immune response
GO:0007154	332	103	2	1	301	1	1	false	0.34219269102987676	0.7220489340392844	2.130092452564777E-83	cell communication
GO:0009056	332	83	2	1	241	1	1	false	0.3443983402490008	0.7220489340392844	7.458612962715257E-67	catabolic process
GO:1903508	332	20	2	1	56	1	3	false	0.35714285714286187	0.7417417417417422	1.2728904491493287E-15	positive regulation of nucleic acid-templated transcription
GO:0045944	332	14	2	1	39	1	3	false	0.35897435897435753	0.7417417417417422	6.629319556996302E-11	positive regulation of transcription by RNA polymerase II
GO:0043122	332	13	2	1	36	1	2	false	0.3611111111111113	0.7417417417417422	4.32752510224204E-10	regulation of I-kappaB kinase/NF-kappaB signaling
GO:0097367	332	60	2	1	289	2	1	false	0.3726931949250238	0.7600000000000048	1.3495665134156008E-63	carbohydrate derivative binding
GO:0001934	332	15	2	1	40	1	4	false	0.37500000000000233	0.7600000000000048	2.485994833873629E-11	positive regulation of protein phosphorylation
GO:0006351	332	55	2	1	145	1	3	false	0.37931034482757864	0.7636446677323437	2.343864620440334E-41	transcription, DNA-templated
GO:0045089	332	4	2	1	19	2	6	false	0.38596491228070284	0.767229664142902	2.579979360165113E-4	positive regulation of innate immune response
GO:0005829	332	126	2	1	320	1	2	false	0.39374999999996896	0.767229664142902	1.490023087055551E-92	cytosol
GO:0031090	332	125	2	1	312	1	2	false	0.40064102564100224	0.767229664142902	1.2842637636445822E-90	organelle membrane
GO:0065009	332	73	2	1	318	2	2	false	0.40697974326922004	0.767229664142902	7.431659902502291E-74	regulation of molecular function
GO:0140096	332	72	2	1	176	1	1	false	0.40909090909092016	0.767229664142902	3.186684185153766E-51	catalytic activity, acting on a protein
GO:0036094	332	68	2	1	289	2	1	false	0.4158496732026073	0.767229664142902	6.018445741359042E-68	small molecule binding
GO:0009889	332	77	2	1	183	1	2	false	0.42076502732238785	0.767229664142902	1.3741511091756133E-53	regulation of biosynthetic process
GO:0018193	332	42	2	1	99	1	1	false	0.424242424242414	0.767229664142902	6.101240639317122E-29	peptidyl-amino acid modification
GO:0019899	332	62	2	1	257	2	1	false	0.42500607976650345	0.767229664142902	3.699868506446755E-61	enzyme binding
GO:0032774	332	59	2	1	137	1	3	false	0.43065693430658314	0.767229664142902	3.132897432886904E-40	RNA biosynthetic process
GO:1901265	332	64	2	1	148	1	2	false	0.43243243243242285	0.767229664142902	1.645072286270353E-43	nucleoside phosphate binding
GO:0018130	332	72	2	1	165	1	2	false	0.43636363636365744	0.767229664142902	1.3059643179360761E-48	heterocycle biosynthetic process
GO:0019438	332	72	2	1	165	1	2	false	0.43636363636365744	0.767229664142902	1.3059643179360761E-48	aromatic compound biosynthetic process
GO:0012505	332	140	2	1	320	1	3	false	0.43749999999998823	0.767229664142902	1.2780402730496864E-94	endomembrane system
GO:0016241	332	7	2	1	16	1	2	false	0.4374999999999999	0.767229664142902	8.741258741258732E-5	regulation of macroautophagy
GO:0016740	332	77	2	1	176	1	1	false	0.4375000000000131	0.767229664142902	6.846475780969501E-52	transferase activity
GO:0031974	332	141	2	1	320	1	1	false	0.4406249999999634	0.767229664142902	1.0011315472221832E-94	membrane-enclosed lumen
GO:0031326	332	77	2	1	173	1	3	false	0.44508670520231647	0.767229664142902	3.898827641592344E-51	regulation of cellular biosynthetic process
GO:0003677	332	43	2	1	95	1	1	false	0.4526315789473598	0.767229664142902	4.71732334845822E-28	DNA binding
GO:0003700	332	25	2	1	55	1	3	false	0.4545454545454485	0.767229664142902	3.240597127024605E-16	DNA-binding transcription factor activity
GO:0043123	332	10	2	1	22	1	3	false	0.4545454545454533	0.767229664142902	1.5464411749241542E-6	positive regulation of I-kappaB kinase/NF-kappaB signaling
GO:0019219	332	73	2	1	160	1	4	false	0.45624999999999843	0.767229664142902	1.9984031336797819E-47	regulation of nucleobase-containing compound metabolic process
GO:0031981	332	85	2	1	186	1	2	false	0.4569892473118425	0.767229664142902	3.463003682760075E-55	nuclear lumen
GO:1901362	332	76	2	1	166	1	2	false	0.4578313253012363	0.767229664142902	3.1112899805453504E-49	organic cyclic compound biosynthetic process
GO:0010556	332	71	2	1	154	1	3	false	0.46103896103895475	0.767229664142902	1.0860303764686681E-45	regulation of macromolecule biosynthetic process
GO:0090304	332	98	2	1	212	1	2	false	0.4622641509433862	0.767229664142902	5.065350127896407E-63	nucleic acid metabolic process
GO:0031323	332	125	2	1	270	1	3	false	0.4629629629629548	0.767229664142902	2.2743000902764235E-80	regulation of cellular metabolic process
GO:0009966	332	54	2	1	116	1	4	false	0.46551724137931255	0.767229664142902	2.1409997905115193E-34	regulation of signal transduction
GO:1902531	332	34	2	1	73	1	2	false	0.46575342465753894	0.767229664142902	1.347196481424663E-21	regulation of intracellular signal transduction
GO:0031347	332	12	2	1	45	2	2	false	0.46666666666666956	0.767229664142902	3.47704883141775E-11	regulation of defense response
GO:0016772	332	36	2	1	77	1	1	false	0.4675324675324653	0.767229664142902	8.571326378648767E-23	transferase activity, transferring phosphorus-containing groups
GO:0043233	332	141	2	1	301	1	2	false	0.46843853820592707	0.767229664142902	9.71439598844852E-90	organelle lumen
GO:0005773	332	143	2	1	305	1	2	false	0.4688524590164515	0.767229664142902	6.063984474011862E-91	vacuole
GO:0070887	332	64	2	1	136	1	2	false	0.470588235294119	0.767229664142902	2.1234658401598604E-40	cellular response to chemical stimulus
GO:0070013	332	141	2	1	296	1	2	false	0.47635135135129486	0.767229664142902	2.358028283743369E-88	intracellular organelle lumen
GO:0001932	332	23	2	1	48	1	3	false	0.4791666666666642	0.767229664142902	3.2302141793331265E-14	regulation of protein phosphorylation
GO:0009059	332	106	2	1	221	1	2	false	0.47963800904975423	0.767229664142902	6.643071002307714E-66	macromolecule biosynthetic process
GO:0019222	332	135	2	1	278	1	2	false	0.48561151079139253	0.767229664142902	4.8300570633987896E-83	regulation of metabolic process
GO:0051252	332	68	2	1	137	1	3	false	0.4963503649635196	0.767229664142902	8.465972125887405E-41	regulation of RNA metabolic process
GO:0080134	332	33	2	1	114	2	2	false	0.49697251979508644	0.767229664142902	1.9790487265541646E-29	regulation of response to stress
GO:0009615	332	8	2	1	28	2	1	false	0.4973544973544989	0.767229664142902	3.2173945217423276E-7	response to virus
GO:0044565	332	1	2	1	2	1	1	false	0.5	0.767229664142902	0.5	dendritic cell proliferation
GO:0045359	332	1	2	1	2	1	4	false	0.5	0.767229664142902	0.5	positive regulation of interferon-beta biosynthetic process
GO:0032647	332	1	2	1	2	1	2	false	0.5	0.767229664142902	0.5	regulation of interferon-alpha production
GO:0032728	332	1	2	1	2	1	3	false	0.5	0.767229664142902	0.5	positive regulation of interferon-beta production
GO:0002756	332	2	2	1	4	1	1	false	0.5000000000000001	0.767229664142902	0.16666666666666674	MyD88-independent toll-like receptor signaling pathway
GO:0006139	332	114	2	1	227	1	5	false	0.5022026431718151	0.767229664142902	8.784044856095733E-68	nucleobase-containing compound metabolic process
GO:0006725	332	118	2	1	233	1	1	false	0.5064377682403906	0.767229664142902	1.414382531872105E-69	cellular aromatic compound metabolic process
GO:0046483	332	118	2	1	233	1	1	false	0.5064377682403906	0.767229664142902	1.414382531872105E-69	heterocycle metabolic process
GO:0005634	332	140	2	1	275	1	1	false	0.509090909090953	0.767229664142902	3.585439627802201E-82	nucleus
GO:0043412	332	104	2	1	204	1	1	false	0.5098039215686389	0.767229664142902	7.248316467404357E-61	macromolecule modification
GO:0051171	332	116	2	1	225	1	2	false	0.5155555555555646	0.7720634920635057	3.8902054744834965E-67	regulation of nitrogen compound metabolic process
GO:0080090	332	119	2	1	229	1	2	false	0.5196506550217971	0.774381368267776	2.6246743713476083E-68	regulation of primary metabolic process
GO:0034645	332	105	2	1	201	1	3	false	0.5223880597014975	0.7746632690207573	6.765050081751814E-60	cellular macromolecule biosynthetic process
GO:0048519	332	100	2	1	317	2	2	false	0.5320848141196285	0.7845487845487995	3.1130121432912196E-85	negative regulation of biological process
GO:0023052	332	101	2	1	317	2	1	false	0.5363973964779686	0.7845487845487995	1.4489134860478456E-85	signaling
GO:1901360	332	124	2	1	231	1	1	false	0.536796536796547	0.7845487845487995	1.0307323807494193E-68	organic cyclic compound metabolic process
GO:0098588	332	68	2	1	125	1	1	false	0.5439999999999913	0.7871116225546835	5.338578596020604E-37	bounding membrane of organelle
GO:0034654	332	72	2	1	131	1	5	false	0.5496183206106731	0.7871116225546835	1.0024322449416023E-38	nucleobase-containing compound biosynthetic process
GO:0009058	332	133	2	1	241	1	1	false	0.5518672199170528	0.7871116225546835	2.0095681436308257E-71	biosynthetic process
GO:0060255	332	119	2	1	213	1	2	false	0.5586854460093862	0.7871116225546835	6.011846432892902E-63	regulation of macromolecule metabolic process
GO:0044403	332	45	2	2	60	2	1	false	0.5593220338983051	0.7871116225546835	1.8799081160634936E-14	symbiotic process
GO:0044249	332	131	2	1	233	1	2	false	0.5622317596567148	0.7871116225546835	8.407194884874783E-69	cellular biosynthetic process
GO:0007166	332	54	2	1	96	1	1	false	0.5624999999999931	0.7871116225546835	3.2705861006024975E-28	cell surface receptor signaling pathway
GO:0019220	332	35	2	1	62	1	2	false	0.5645161290322621	0.7871116225546835	3.575354141131915E-18	regulation of phosphate metabolic process
GO:0044271	332	95	2	1	168	1	2	false	0.5654761904762141	0.7871116225546835	1.8279814708349726E-49	cellular nitrogen compound biosynthetic process
GO:0071944	332	181	2	1	320	1	1	false	0.5656249999999465	0.7871116225546835	1.6523234958712685E-94	cell periphery
GO:1901576	332	131	2	1	231	1	2	false	0.5670995670995812	0.7871116225546835	4.411369896105297E-68	organic substance biosynthetic process
GO:0034641	332	135	2	1	237	1	2	false	0.5696202531645735	0.7871116225546835	8.681028562847372E-70	cellular nitrogen compound metabolic process
GO:0006355	332	54	2	1	94	1	4	false	0.5744680851063928	0.7902185424087936	1.7321570985770093E-27	regulation of transcription, DNA-templated
GO:0006357	332	32	2	1	55	1	2	false	0.5818181818181721	0.7965065502183364	5.357787250013993E-16	regulation of transcription by RNA polymerase II
GO:0048518	332	113	2	1	317	2	2	false	0.5865910633708863	0.7965065502183364	4.538687372031908E-89	positive regulation of biological process
GO:0010467	332	120	2	1	204	1	1	false	0.5882352941176399	0.7965065502183364	1.6719202086853001E-59	gene expression
GO:0035639	332	46	2	1	78	1	2	false	0.589743589743583	0.7965065502183364	1.2785885050503119E-22	purine ribonucleoside triphosphate binding
GO:0048583	332	78	2	1	215	2	2	false	0.595044555531378	0.7965065502183364	1.2236745923948775E-60	regulation of response to stimulus
GO:0050794	332	181	2	1	303	1	2	false	0.5973597359735681	0.7965065502183364	4.259610972159962E-88	regulation of cellular process
GO:0042325	332	30	2	1	50	1	2	false	0.5999999999999969	0.7965065502183364	2.1218262567674248E-14	regulation of phosphorylation
GO:0016301	332	30	2	1	50	1	2	false	0.5999999999999969	0.7965065502183364	2.1218262567674248E-14	kinase activity
GO:0044212	332	26	2	1	43	1	2	false	0.6046511627906945	0.7991911021233528	2.3743288584331833E-12	transcription regulatory region DNA binding
GO:0016773	332	22	2	1	36	1	1	false	0.611111111111114	0.8034645367231874	2.6341457144082177E-10	phosphotransferase activity, alcohol group as acceptor
GO:0010468	332	90	2	1	146	1	2	false	0.6164383561643946	0.8034645367231874	8.990165667442543E-42	regulation of gene expression
GO:0006366	332	34	2	1	55	1	1	false	0.6181818181818137	0.8034645367231874	1.1880310858726769E-15	transcription by RNA polymerase II
GO:0032501	332	121	2	1	317	2	1	false	0.6184562552408746	0.8034645367231874	6.307892396524805E-91	multicellular organismal process
GO:2000112	332	70	2	1	112	1	3	false	0.6250000000000071	0.8072095268748073	8.52363030125556E-32	regulation of cellular macromolecule biosynthetic process
GO:0003690	332	27	2	1	43	1	1	false	0.6279069767441819	0.8072095268748073	3.7709928928056474E-12	double-stranded DNA binding
GO:2001141	332	55	2	1	87	1	4	false	0.6321839080459946	0.8072095268748073	1.5850094520201234E-24	regulation of RNA biosynthetic process
GO:0036211	332	99	2	1	156	1	2	false	0.6346153846153822	0.8072095268748073	5.062497877892816E-44	protein modification process
GO:0005524	332	33	2	1	52	1	3	false	0.6346153846153912	0.8072095268748073	1.3095796444483221E-14	ATP binding
GO:0003676	332	95	2	1	148	1	2	false	0.641891891891887	0.8130630630630569	1.7274591868160112E-41	nucleic acid binding
GO:0043565	332	28	2	1	43	1	1	false	0.6511627906976691	0.8213837691788025	6.59923756240987E-12	sequence-specific DNA binding
GO:0019538	332	151	2	1	229	1	3	false	0.6593886462882	0.8272108843537416	2.896184247071563E-63	protein metabolic process
GO:0032943	332	2	2	1	3	1	1	false	0.6666666666666667	0.8272108843537416	0.33333333333333337	mononuclear cell proliferation
GO:0019903	332	2	2	1	3	1	1	false	0.6666666666666667	0.8272108843537416	0.33333333333333337	protein phosphatase binding
GO:0032608	332	2	2	1	3	1	1	false	0.6666666666666667	0.8272108843537416	0.33333333333333337	interferon-beta production
GO:0051716	332	129	2	1	303	2	2	false	0.6710379647235147	0.8292501677884084	3.79168802137108E-89	cellular response to stimulus
GO:0006954	332	11	2	1	26	2	1	false	0.6769230769230787	0.8331360946745584	1.2943040268386837E-7	inflammatory response
GO:0016236	332	13	2	1	19	1	1	false	0.684210526315788	0.8387096774193531	3.6856848002358886E-5	macroautophagy
GO:0071310	332	53	2	1	77	1	2	false	0.6883116883116922	0.8403484066134715	1.826896275686478E-20	cellular response to organic substance
GO:0032559	332	37	2	1	52	1	2	false	0.7115384615384651	0.8623933585032116	2.2314547888955056E-13	adenyl ribonucleotide binding
GO:0044267	332	136	2	1	191	1	2	false	0.7120418848167965	0.8623933585032116	2.5126095675146334E-49	cellular protein metabolic process
GO:0032553	332	51	2	1	71	1	2	false	0.7183098591549356	0.8665325285043668	4.437172176371943E-18	ribonucleotide binding
GO:0009617	332	13	2	1	28	2	1	false	0.7222222222222265	0.8678085199824382	2.670786087127449E-8	response to bacterium
GO:0006464	332	99	2	1	136	1	2	false	0.7279411764705956	0.870517290750796	3.510532747907118E-34	cellular protein modification process
GO:0016020	332	234	2	1	320	1	1	false	0.7312499999999718	0.870517290750796	2.5954870699920162E-80	membrane
GO:0030554	332	39	2	1	53	1	1	false	0.7358490566037698	0.870517290750796	4.159768549865546E-13	adenyl nucleotide binding
GO:1901564	332	170	2	1	231	1	2	false	0.7359307359307716	0.870517290750796	2.0553796289262964E-57	organonitrogen compound metabolic process
GO:0016310	332	46	2	1	62	1	1	false	0.7419354838709815	0.8742185546386759	3.658414525179187E-15	phosphorylation
GO:1901363	332	146	2	1	289	2	1	false	0.7560313341023035	0.8873881296027036	2.1774838635715286E-86	heterocyclic compound binding
GO:0097159	332	148	2	1	289	2	1	false	0.7628316032296005	0.8919261822376867	2.332972468032242E-86	organic cyclic compound binding
GO:0042221	332	82	2	1	159	2	1	false	0.7670567629965945	0.8922480034262111	2.342105086452157E-47	response to chemical
GO:0044237	332	233	2	1	303	1	2	false	0.7689768976896951	0.8922480034262111	1.3766529258402167E-70	cellular metabolic process
GO:0005886	332	181	2	1	234	1	2	false	0.7735042735042302	0.8926610990823968	6.856774497015748E-54	plasma membrane
GO:0044260	332	185	2	1	238	1	2	false	0.777310924369641	0.8926610990823968	2.4850019142082423E-54	cellular macromolecule metabolic process
GO:0045321	332	32	2	1	61	2	2	false	0.7781420765027471	0.8926610990823968	4.5835912625704516E-18	leukocyte activation
GO:0002252	332	32	2	1	60	2	1	false	0.7864406779661025	0.8987893462469743	9.641347138510144E-18	immune effector process
GO:0005515	332	257	2	2	289	2	1	false	0.7904652056901562	0.9000053278269944	2.789102920783782E-43	protein binding
GO:0002224	332	4	2	1	5	1	1	false	0.7999999999999997	0.9058572475488681	0.19999999999999998	toll-like receptor signaling pathway
GO:0003824	332	176	2	1	317	2	1	false	0.8029389450144366	0.9058572475488681	5.762522426740682E-94	catalytic activity
GO:0010033	332	66	2	1	82	1	1	false	0.8048780487804638	0.9058572475488681	2.395891735973152E-17	response to organic substance
GO:0043168	332	71	2	1	127	2	1	false	0.8075240594925766	0.9058572475488681	2.0071600237836754E-37	anion binding
GO:0043169	332	73	2	1	127	2	1	false	0.8211473565804431	0.9177529279428482	3.4252055470801852E-37	cation binding
GO:0017076	332	53	2	1	64	1	1	false	0.8281249999999986	0.9218643203761133	1.3448166657791911E-12	purine nucleotide binding
GO:0005488	332	289	2	2	317	2	1	false	0.8308908677074179	0.9218643203761133	9.727631283239548E-41	binding
GO:0050789	332	194	2	1	317	2	2	false	0.8501976600246506	0.9398548678090682	2.4766152093736326E-91	regulation of biological process
GO:0005737	332	276	2	1	323	1	2	false	0.854489164086709	0.9406910778751911	1.020639794972702E-57	cytoplasm
GO:0004674	332	18	2	1	21	1	1	false	0.8571428571428551	0.9406910778751911	7.518796992481195E-4	protein serine/threonine kinase activity
GO:0043170	332	204	2	1	231	1	1	false	0.8831168831168854	0.9657105484443639	8.056574582401013E-36	macromolecule metabolic process
GO:0051092	332	16	2	1	18	1	1	false	0.8888888888888917	0.9685384309040254	0.006535947712418325	positive regulation of NF-kappaB transcription factor activity
GO:0065007	332	213	2	1	317	2	1	false	0.8930639300402663	0.9696122669008607	1.5929685663942652E-86	biological regulation
GO:1990837	332	26	2	1	29	1	2	false	0.8965517241379318	0.9699349613449512	2.7367268746579103E-4	sequence-specific double-stranded DNA binding
GO:0006807	332	219	2	1	241	1	1	false	0.908713692946127	0.9773662551440453	1.1902212656387908E-31	nitrogen compound metabolic process
GO:0016032	332	43	2	2	45	2	1	false	0.9121212121212161	0.9773662551440453	0.0010101010101010136	viral process
GO:0043231	332	275	2	1	301	1	2	false	0.913621262458341	0.9773662551440453	4.4222740532663693E-38	intracellular membrane-bounded organelle
GO:0003674	332	317	2	2	330	2	1	false	0.9226489822235233	0.9773662551440453	1.4373803489818437E-23	molecular_function
GO:0008150	332	317	2	2	330	2	1	false	0.9226489822235233	0.9773662551440453	1.4373803489818437E-23	biological_process
GO:0000976	332	25	2	1	27	1	2	false	0.9259259259259245	0.9773662551440453	0.0028490028490028452	transcription regulatory region sequence-specific DNA binding
GO:0032555	332	50	2	1	54	1	2	false	0.9259259259259376	0.9773662551440453	3.162045337406044E-6	purine ribonucleotide binding
GO:0044238	332	224	2	1	241	1	1	false	0.9294605809130108	0.977702479576316	2.03072183529897E-26	primary metabolic process
GO:0016070	332	92	2	1	98	1	1	false	0.9387755102040731	0.9778050071013947	9.500119013690448E-10	RNA metabolic process
GO:0043226	332	301	2	1	320	1	1	false	0.9406250000000284	0.9778050071013947	5.295747701953036E-31	organelle
GO:0000166	332	64	2	1	68	1	2	false	0.9411764705882397	0.9778050071013947	1.2279204553129064E-6	nucleotide binding
GO:0008152	332	241	2	1	317	2	1	false	0.9430978716605337	0.9778050071013947	2.8355804392380033E-75	metabolic process
GO:0097659	332	56	2	1	59	1	1	false	0.9491525423728621	0.9778050071013947	3.0760712418099554E-5	nucleic acid-templated transcription
GO:0043229	332	296	2	1	311	1	2	false	0.9517684887461438	0.9778050071013947	7.482623334090945E-26	intracellular organelle
GO:0005622	332	309	2	1	323	1	1	false	0.9566563467493658	0.9778050071013947	8.623222322410371E-25	intracellular
GO:0043227	332	288	2	1	301	1	1	false	0.9568106312292117	0.9778050071013947	4.8646131053025507E-23	membrane-bounded organelle
GO:0071704	332	231	2	1	241	1	1	false	0.9585062240664989	0.9778050071013947	6.633945754754382E-18	organic substance metabolic process
GO:0046872	332	71	2	1	73	1	1	false	0.9726027397260251	0.9888669995876642	3.805175038051768E-4	metal ion binding
GO:1903506	332	55	2	1	56	1	2	false	0.9821428571428823	0.9939355587195979	0.017857142857143102	regulation of nucleic acid-templated transcription
GO:0006796	332	62	2	1	63	1	1	false	0.9841269841269704	0.9939355587195979	0.015873015873015803	phosphate-containing compound metabolic process
GO:0110165	332	320	2	1	323	1	1	false	0.9907120743035348	0.9972730814181278	1.797164469842868E-7	cellular anatomical entity
GO:0009987	332	301	2	1	317	2	1	false	0.9976041209120496	0.9996131528045901	2.956787001756026E-27	cellular process
GO:0005575	332	323	2	1	330	2	1	false	0.9996131528045902	0.9996131528045901	1.2608201210965122E-14	cellular_component
GO:0000000	332	330	2	2	0	0	0	true	1.0	1.0	1.0	Gene Ontology
GO:0035666	332	2	2	1	2	1	1	true	1.0	1.0	1.0	TRIF-dependent toll-like receptor signaling pathway
GO:0032648	332	2	2	1	2	1	2	true	1.0	1.0	1.0	regulation of interferon-beta production
GO:0032727	332	1	2	1	1	1	3	true	1.0	1.0	1.0	positive regulation of interferon-alpha production
