## Supplementary File S3 for "Computational identification of human biological processes and protein sequence motifs putatively targeted by SARS-CoV-2 proteins using protein-protein interaction networks": table-mcl2_cluster45-Parent-Child-Union-Benjamini-Hochberg.txt

ID	Pop.total	Pop.term	Study.total	Study.term	Pop.family	Study.family	nparents	is.trivial	p	p.adjusted	p.min	name
GO:0032994	332	1	2	1	143	1	1	false	0.006993006993006685	0.27896733111844463	0.006993006993006685	protein-lipid complex
GO:0010675	332	1	2	1	126	1	3	false	0.007936507936508113	0.27896733111844463	0.007936507936508113	regulation of cellular carbohydrate metabolic process
GO:0032881	332	1	2	1	120	1	3	false	0.008333333333333401	0.27896733111844463	0.008333333333333401	regulation of polysaccharide metabolic process
GO:0080164	332	1	2	1	120	1	4	false	0.008333333333333401	0.27896733111844463	0.008333333333333401	regulation of nitric oxide metabolic process
GO:0051767	332	1	2	1	106	1	1	false	0.009433962264151104	0.27896733111844463	0.009433962264151104	nitric-oxide synthase biosynthetic process
GO:0008643	332	1	2	1	99	1	1	false	0.010101010101009915	0.27896733111844463	0.010101010101009915	carbohydrate transport
GO:0031300	332	16	2	2	149	2	2	false	0.010883366588064075	0.27896733111844463	8.169725523611353E-22	intrinsic component of organelle membrane
GO:0043255	332	1	2	1	84	1	3	false	0.01190476190476212	0.27896733111844463	0.01190476190476212	regulation of carbohydrate biosynthetic process
GO:0051775	332	1	2	1	159	2	1	false	0.012578616352200835	0.27896733111844463	0.006289308176100763	response to redox state
GO:0016209	332	2	2	1	317	2	2	false	0.01259833087090005	0.27896733111844463	1.996565906640261E-5	antioxidant activity
GO:0034358	332	1	2	1	77	1	2	false	0.012987012987012938	0.27896733111844463	0.012987012987012938	plasma lipoprotein particle
GO:0045912	332	1	2	1	75	1	3	false	0.01333333333333329	0.27896733111844463	0.01333333333333329	negative regulation of carbohydrate metabolic process
GO:0032885	332	1	2	1	72	1	4	false	0.013888888888888876	0.27896733111844463	0.013888888888888876	regulation of polysaccharide biosynthetic process
GO:0051769	332	1	2	1	71	1	2	false	0.014084507042253632	0.27896733111844463	0.014084507042253632	regulation of nitric-oxide synthase biosynthetic process
GO:0010962	332	1	2	1	70	1	4	false	0.014285714285714294	0.27896733111844463	0.014285714285714294	regulation of glucan biosynthetic process
GO:0016051	332	2	2	1	139	1	2	false	0.014388489208633328	0.27896733111844463	1.0426441455530755E-4	carbohydrate biosynthetic process
GO:0034637	332	2	2	1	131	1	3	false	0.015267175572518684	0.27896733111844463	1.1743981209629644E-4	cellular carbohydrate biosynthetic process
GO:0044262	332	2	2	1	233	2	2	false	0.017130383306200647	0.27896733111844463	3.6998668047949574E-5	cellular carbohydrate metabolic process
GO:0070874	332	1	2	1	58	1	4	false	0.017241379310345032	0.27896733111844463	0.017241379310345032	negative regulation of glycogen metabolic process
GO:0098754	332	3	2	1	317	2	2	false	0.018867547817750453	0.27896733111844463	1.9014913396576708E-7	detoxification
GO:0000271	332	2	2	1	106	1	3	false	0.018867924528302212	0.27896733111844463	1.7969451931715999E-4	polysaccharide biosynthetic process
GO:0033692	332	2	2	1	105	1	4	false	0.0190476190476186	0.27896733111844463	1.8315018315017431E-4	cellular polysaccharide biosynthetic process
GO:0005976	332	2	2	1	207	2	2	false	0.019276769382298758	0.27896733111844463	4.690211528539842E-5	polysaccharide metabolic process
GO:1990748	332	3	2	1	301	2	3	false	0.019867109634547984	0.27896733111844463	2.2222469138543902E-7	cellular detoxification
GO:0044264	332	2	2	1	185	2	3	false	0.021562867215041737	0.2817725752508336	5.875440658049517E-5	cellular polysaccharide metabolic process
GO:0010677	332	1	2	1	46	1	4	false	0.021739130434782414	0.2817725752508336	0.021739130434782414	negative regulation of cellular carbohydrate metabolic process
GO:2001057	332	3	2	1	219	2	1	false	0.027271584768126723	0.29564253350044833	5.791497965156775E-7	reactive nitrogen species metabolic process
GO:0036502	332	1	2	1	72	2	2	false	0.027777777777777804	0.29564253350044833	0.013888888888888876	Derlin-1-VIMP complex
GO:0036513	332	1	2	1	72	2	2	false	0.027777777777777804	0.29564253350044833	0.013888888888888876	Derlin-1 retrotranslocation complex
GO:0034219	332	1	2	1	35	1	2	false	0.02857142857142864	0.29564253350044833	0.02857142857142864	carbohydrate transmembrane transport
GO:0032527	332	4	2	1	277	2	2	false	0.028723905195416802	0.29564253350044833	4.166190592595705E-9	protein exit from endoplasmic reticulum
GO:0006925	332	1	2	1	33	1	1	false	0.030303030303030103	0.29564253350044833	0.030303030303030103	inflammatory cell apoptotic process
GO:0031301	332	15	2	2	83	2	2	false	0.030855127828386144	0.29564253350044833	8.219640624317319E-17	integral component of organelle membrane
GO:0006984	332	3	2	1	96	1	1	false	0.031249999999999778	0.29564253350044833	6.998880179171257E-6	ER-nucleus signaling pathway
GO:0045454	332	6	2	1	184	1	2	false	0.03260869565217537	0.29564253350044833	2.0145965447507594E-11	cell redox homeostasis
GO:0005783	332	56	2	2	305	2	3	false	0.03321829163071346	0.29564253350044833	1.1763121725146903E-62	endoplasmic reticulum
GO:0042133	332	4	2	1	233	2	2	false	0.03411277194020949	0.29564253350044833	8.356559694623004E-9	neurotransmitter metabolic process
GO:1903513	332	3	2	1	87	1	1	false	0.0344827586206902	0.29564253350044833	9.434407283362706E-6	endoplasmic reticulum to cytosol transport
GO:0042175	332	44	2	2	234	2	2	false	0.034701588349657544	0.29564253350044833	1.1351017326524123E-48	nuclear outer membrane-endoplasmic reticulum membrane network
GO:0033032	332	1	2	1	28	1	2	false	0.03571428571428577	0.29564253350044833	0.03571428571428577	regulation of myeloid cell apoptotic process
GO:0005881	332	5	2	1	276	2	2	false	0.035968379446642086	0.29564253350044833	7.770650143752525E-11	cytoplasmic microtubule
GO:2000106	332	1	2	1	27	1	2	false	0.037037037037037035	0.29717813051146386	0.037037037037037035	regulation of leukocyte apoptotic process
GO:0002683	332	5	2	1	131	1	3	false	0.03816793893129671	0.2991301260429533	3.3601850650148533E-9	negative regulation of immune system process
GO:0002437	332	2	2	1	48	1	2	false	0.041666666666666456	0.31852551984877014	8.865248226950288E-4	inflammatory response to antigenic stimulus
GO:0036503	332	10	2	2	46	2	3	false	0.043478260869565064	0.31852551984877014	2.4531747684113277E-10	ERAD pathway
GO:0031227	332	10	2	2	46	2	2	false	0.043478260869565064	0.31852551984877014	2.4531747684113277E-10	intrinsic component of endoplasmic reticulum membrane
GO:0030163	332	35	2	2	164	2	3	false	0.04451593595690432	0.3191887322867395	1.5637015565823646E-36	protein catabolic process
GO:0034763	332	2	2	1	42	1	3	false	0.047619047619047894	0.32316451902906074	0.0011614401858304456	negative regulation of transmembrane transport
GO:0033033	332	1	2	1	20	1	3	false	0.05000000000000003	0.32316451902906074	0.05000000000000003	negative regulation of myeloid cell apoptotic process
GO:0051771	332	1	2	1	20	1	3	false	0.05000000000000003	0.32316451902906074	0.05000000000000003	negative regulation of nitric-oxide synthase biosynthetic process
GO:0005996	332	3	2	1	58	1	2	false	0.051724137931035086	0.32316451902906074	3.240860772621269E-5	monosaccharide metabolic process
GO:0009057	332	49	2	2	213	2	2	false	0.05208610151474401	0.32316451902906074	1.9831379126623537E-49	macromolecule catabolic process
GO:2000107	332	1	2	1	19	1	3	false	0.052631578947368335	0.32316451902906074	0.052631578947368335	negative regulation of leukocyte apoptotic process
GO:0045719	332	1	2	1	19	1	4	false	0.052631578947368335	0.32316451902906074	0.052631578947368335	negative regulation of glycogen biosynthetic process
GO:0044257	332	33	2	2	142	2	3	false	0.05274198381779923	0.32316451902906074	4.651501881202978E-33	cellular protein catabolic process
GO:0044265	332	47	2	2	200	2	3	false	0.054321608040196784	0.32403846153846144	6.579369658175999E-47	cellular macromolecule catabolic process
GO:0032102	332	4	2	1	69	1	3	false	0.05797101449275333	0.32403846153846144	1.156736660802023E-6	negative regulation of response to external stimulus
GO:0051051	332	11	2	1	189	1	3	false	0.05820105820105634	0.32403846153846144	4.885009062720248E-18	negative regulation of transport
GO:1901565	332	44	2	2	179	2	2	false	0.059381080911428116	0.32403846153846144	6.4080961353583355E-43	organonitrogen compound catabolic process
GO:0031348	332	3	2	1	50	1	3	false	0.05999999999999955	0.32403846153846144	5.102040816326517E-5	negative regulation of defense response
GO:0033028	332	2	2	1	33	1	1	false	0.060606060606060205	0.32403846153846144	0.0018939393939393942	myeloid cell apoptotic process
GO:0071887	332	2	2	1	33	1	1	false	0.060606060606060205	0.32403846153846144	0.0018939393939393942	leukocyte apoptotic process
GO:0050777	332	4	2	1	66	1	4	false	0.060606060606060934	0.32403846153846144	1.3875013875013653E-6	negative regulation of immune response
GO:0060089	332	10	2	1	317	2	1	false	0.06219302799184419	0.32403846153846144	4.087391861145953E-19	molecular transducer activity
GO:0046364	332	1	2	1	16	1	3	false	0.06249999999999998	0.32403846153846144	0.06249999999999998	monosaccharide biosynthetic process
GO:0002020	332	4	2	1	62	1	1	false	0.06451612903225867	0.329423264907139	1.7926126432970231E-6	protease binding
GO:0010906	332	1	2	1	15	1	3	false	0.06666666666666664	0.33042452286552065	0.06666666666666664	regulation of glucose metabolic process
GO:0031224	332	83	2	2	320	2	2	false	0.06667319749215253	0.33042452286552065	5.555848797752734E-79	intrinsic component of membrane
GO:0034976	332	14	2	2	52	2	1	false	0.06862745098039262	0.335180448991193	5.653018798535198E-13	response to endoplasmic reticulum stress
GO:2000377	332	9	2	1	126	1	2	false	0.07142857142857306	0.34387755102041606	6.072957787708897E-14	regulation of reactive oxygen species metabolic process
GO:0006109	332	9	2	1	124	1	2	false	0.07258064516128887	0.34450249886414575	7.047530589184286E-14	regulation of carbohydrate metabolic process
GO:0001505	332	7	2	1	88	1	1	false	0.07954545454545227	0.37231691919190857	1.5752155990974982E-10	regulation of neurotransmitter levels
GO:0043467	332	11	2	1	131	1	2	false	0.08396946564885262	0.3876398619679909	3.1519920501146306E-16	regulation of generation of precursor metabolites and energy
GO:1901575	332	70	2	2	236	2	2	false	0.08708979444643561	0.39661163146552436	8.57810566799085E-62	organic substance catabolic process
GO:0070873	332	1	2	1	11	1	4	false	0.09090909090909106	0.40356438433359554	0.09090909090909106	regulation of glycogen metabolic process
GO:0062012	332	15	2	1	162	1	2	false	0.09259259259258806	0.40356438433359554	1.8367779109312597E-21	regulation of small molecule metabolic process
GO:0044283	332	14	2	1	151	1	2	false	0.0927152317880758	0.40356438433359554	5.0655436286656337E-20	small molecule biosynthetic process
GO:0030968	332	5	2	1	105	2	3	false	0.09340659340658887	0.40356438433359554	1.035618589378439E-8	endoplasmic reticulum unfolded protein response
GO:0051117	332	6	2	1	62	1	1	false	0.09677419354838807	0.4095919046914207	1.626690238926508E-8	ATPase binding
GO:0044248	332	73	2	2	233	2	2	false	0.09723249963001085	0.4095919046914207	2.175386576643938E-62	cellular catabolic process
GO:0006508	332	48	2	2	151	2	1	false	0.09960264900661614	0.4116352641078183	1.4249540330280513E-40	proteolysis
GO:0072593	332	12	2	1	233	2	1	false	0.10056237975432704	0.4116352641078183	2.4955153331076395E-20	reactive oxygen species metabolic process
GO:0071216	332	7	2	1	135	2	2	false	0.10138197899391371	0.4116352641078183	7.2237388835842036E-12	cellular response to biotic stimulus
GO:0005789	332	41	2	2	125	2	2	false	0.1058064516128974	0.4244854070660289	5.888938776384369E-34	endoplasmic reticulum membrane
GO:0097237	332	7	2	1	65	1	2	false	0.10769230769230669	0.42696832579185123	1.4363883359751388E-9	cellular response to toxic substance
GO:0002861	332	2	2	1	18	1	3	false	0.11111111111111144	0.43540051679586694	0.006535947712418336	regulation of inflammatory response to antigenic stimulus
GO:0009743	332	4	2	1	69	2	2	false	0.11338448422847282	0.43920196764362457	1.156736660802023E-6	response to carbohydrate
GO:0034762	332	8	2	1	69	1	2	false	0.11594202898550673	0.43999564791643464	1.195964289497527E-10	regulation of transmembrane transport
GO:1903573	332	5	2	1	83	2	4	false	0.11754334410813742	0.43999564791643464	3.444190814232784E-8	negative regulation of response to endoplasmic reticulum stress
GO:0009056	332	83	2	2	241	2	1	false	0.11766943291840551	0.43999564791643464	7.458612962715257E-67	catabolic process
GO:0002682	332	24	2	1	202	1	2	false	0.11881188118811736	0.43999564791643464	1.2081350718477275E-31	regulation of immune system process
GO:0001816	332	15	2	1	121	1	1	false	0.12396694214876168	0.4411207116282664	1.8518735219021434E-19	cytokine production
GO:0002673	332	1	2	1	8	1	2	false	0.12499999999999997	0.4411207116282664	0.12499999999999997	regulation of acute inflammatory response
GO:0010827	332	1	2	1	8	1	2	false	0.12499999999999997	0.4411207116282664	0.12499999999999997	regulation of glucose transmembrane transport
GO:0005975	332	15	2	1	231	2	2	false	0.1259175607001486	0.4411207116282664	7.311247717480977E-24	carbohydrate metabolic process
GO:0046209	332	3	2	1	23	1	4	false	0.13043478260869565	0.4411207116282664	5.6465273856578E-4	nitric oxide metabolic process
GO:0097193	332	8	2	1	61	1	2	false	0.1311475409836081	0.4411207116282664	3.3957843371530206E-10	intrinsic apoptotic signaling pathway
GO:0097190	332	13	2	1	99	1	2	false	0.13131313131312883	0.4411207116282664	1.6165085679309109E-16	apoptotic signaling pathway
GO:0017144	332	16	2	1	233	2	1	false	0.13289921562823528	0.4411207116282664	4.695991578196025E-25	drug metabolic process
GO:0000003	332	22	2	1	317	2	1	false	0.13418919458529227	0.4411207116282664	2.2456583069159364E-34	reproduction
GO:0022414	332	22	2	1	317	2	2	false	0.13418919458529227	0.4411207116282664	2.2456583069159364E-34	reproductive process
GO:0043228	332	111	2	2	301	2	1	false	0.13521594684383517	0.4411207116282664	1.8525115236992402E-85	non-membrane-bounded organelle
GO:0015980	332	6	2	1	44	1	2	false	0.13636363636363663	0.4411207116282664	1.4166208153729618E-7	energy derivation by oxidation of organic compounds
GO:0050776	332	14	2	1	102	1	3	false	0.13725490196078405	0.4411207116282664	1.6818467709678366E-17	regulation of immune response
GO:0033554	332	52	2	2	139	2	2	false	0.13825461370033706	0.4411207116282664	1.768019460508304E-39	cellular response to stress
GO:0043232	332	111	2	2	296	2	2	false	0.13983050847455392	0.4411207116282664	1.885231836043961E-84	intracellular non-membrane-bounded organelle
GO:0051704	332	23	2	1	317	2	1	false	0.14005909835081454	0.4411207116282664	1.7508522392903128E-35	multi-organism process
GO:0009890	332	23	2	1	159	1	3	false	0.14465408805031754	0.45137433030515756	3.2101525395175106E-28	negative regulation of biosynthetic process
GO:0031327	332	21	2	1	143	1	4	false	0.14685314685314033	0.4538720538720563	1.3089693473413409E-25	negative regulation of cellular biosynthetic process
GO:0071396	332	8	2	1	54	1	2	false	0.14814814814814894	0.4538720538720563	9.611080052905907E-10	cellular response to lipid
GO:0010558	332	20	2	1	133	1	4	false	0.15037593984962985	0.4565467723362636	3.649821983727661E-24	negative regulation of macromolecule biosynthetic process
GO:0032101	332	15	2	1	98	1	2	false	0.15306122448979292	0.4605502915451805	5.4731309242531915E-18	regulation of response to external stimulus
GO:0035967	332	7	2	1	86	2	3	false	0.15704514363885347	0.46407548451843117	1.8610880596743947E-10	cellular response to topologically incorrect protein
GO:0035966	332	9	2	1	109	2	2	false	0.15902140672783063	0.46407548451843117	2.345533973960456E-13	response to topologically incorrect protein
GO:0010941	332	29	2	1	182	1	2	false	0.15934065934065889	0.46407548451843117	2.6805431924256342E-34	regulation of cell death
GO:0031090	332	125	2	2	312	2	2	false	0.15974111633275376	0.46407548451843117	1.2842637636445822E-90	organelle membrane
GO:2001242	332	6	2	1	37	1	3	false	0.16216216216216203	0.4670824670824667	4.3014748897101895E-7	regulation of intrinsic apoptotic signaling pathway
GO:0006091	332	20	2	1	233	2	1	false	0.16464407281337554	0.4702123096449793	2.532016982478692E-29	generation of precursor metabolites and energy
GO:0006112	332	1	2	1	6	1	1	false	0.1666666666666666	0.4713286713286747	0.1666666666666666	energy reserve metabolic process
GO:0062197	332	8	2	1	89	2	2	false	0.17262512768130142	0.4713286713286747	1.4159241340201383E-11	cellular response to chemical stress
GO:0051241	332	28	2	1	161	1	3	false	0.17391304347826275	0.4713286713286747	5.973773191643525E-32	negative regulation of multicellular organismal process
GO:0030433	332	7	2	2	16	2	2	false	0.17499999999999966	0.4713286713286747	8.741258741258732E-5	ubiquitin-dependent ERAD pathway
GO:0019725	332	28	2	1	301	2	3	false	0.1776744186046193	0.4713286713286747	4.436946495380853E-40	cellular homeostasis
GO:1901698	332	35	2	2	82	2	1	false	0.17916290274013627	0.4713286713286747	5.621776882740478E-24	response to nitrogen compound
GO:2000113	332	19	2	1	106	1	4	false	0.17924528301887127	0.4713286713286747	2.2367852715169336E-21	negative regulation of cellular macromolecule biosynthetic process
GO:2001233	332	11	2	1	61	1	3	false	0.18032786885246077	0.4713286713286747	2.3918057527117307E-12	regulation of apoptotic signaling pathway
GO:0051716	332	129	2	2	303	2	2	false	0.18044718379119729	0.4713286713286747	3.79168802137108E-89	cellular response to stimulus
GO:0009566	332	4	2	1	22	1	2	false	0.18181818181818107	0.4713286713286747	1.3670539986329445E-4	fertilization
GO:0002526	332	2	2	1	11	1	1	false	0.18181818181818213	0.4713286713286747	0.01818181818181816	acute inflammatory response
GO:0001817	332	12	2	1	66	1	2	false	0.1818181818181831	0.4713286713286747	2.0313314671909017E-13	regulation of cytokine production
GO:0012505	332	140	2	2	320	2	3	false	0.19063479623822363	0.49041165139146076	1.2780402730496864E-94	endomembrane system
GO:0002237	332	8	2	1	79	2	3	false	0.19344368711456741	0.49343094578551683	3.833064897377909E-11	response to molecule of bacterial origin
GO:0006983	332	2	2	1	20	2	3	false	0.19473684210526332	0.49343094578551683	0.005263157894736846	ER overload response
GO:0071222	332	6	2	1	30	1	4	false	0.19999999999999962	0.49925925925925896	1.684139615174105E-6	cellular response to lipopolysaccharide
GO:0032635	332	3	2	1	15	1	1	false	0.19999999999999987	0.49925925925925896	0.002197802197802196	interleukin-6 production
GO:0001818	332	7	2	1	34	1	3	false	0.20588235294117554	0.5101643598615895	1.8588687370994322E-7	negative regulation of cytokine production
GO:0080135	332	21	2	1	190	2	3	false	0.20935672514618645	0.5141113653699486	2.2531346742472473E-28	regulation of cellular response to stress
GO:0032496	332	8	2	1	38	1	3	false	0.2105263157894745	0.5141113653699486	2.044843750626239E-8	response to lipopolysaccharide
GO:0043632	332	22	2	2	47	2	1	false	0.2136910268270099	0.5180854391417434	6.741316548173564E-14	modification-dependent macromolecule catabolic process
GO:0023057	332	31	2	1	142	1	3	false	0.2183098591549315	0.5234337806497494	5.378299050141001E-32	negative regulation of signaling
GO:0005773	332	143	2	2	305	2	2	false	0.2190034512510821	0.5234337806497494	6.063984474011862E-91	vacuole
GO:1903556	332	2	2	1	9	1	3	false	0.2222222222222221	0.5273865414710482	0.027777777777777755	negative regulation of tumor necrosis factor superfamily cytokine production
GO:0009636	332	10	2	1	82	2	1	false	0.2303523035230327	0.5315457413248316	4.674469387046383E-13	response to toxic substance
GO:2001234	332	9	2	1	39	1	4	false	0.23076923076922992	0.5315457413248316	4.718870193752817E-9	negative regulation of apoptotic signaling pathway
GO:0008219	332	37	2	1	301	2	1	false	0.23109634551490868	0.5315457413248316	2.717000951113241E-48	cell death
GO:0060548	332	20	2	1	85	1	3	false	0.23529411764706074	0.5315457413248316	7.122820056875624E-20	negative regulation of cell death
GO:0051603	332	26	2	2	53	2	2	false	0.23584905660377223	0.5315457413248316	1.0272533257341539E-15	proteolysis involved in cellular protein catabolic process
GO:0099080	332	41	2	1	320	2	1	false	0.24018416927895087	0.5315457413248316	9.469478588462338E-53	supramolecular complex
GO:0006979	332	11	2	1	84	2	1	false	0.24612736660929976	0.5315457413248316	5.383819446067372E-14	response to oxidative stress
GO:1902532	332	16	2	1	65	1	3	false	0.24615384615384392	0.5315457413248316	1.5431004856204339E-15	negative regulation of intracellular signal transduction
GO:0010648	332	31	2	1	125	1	3	false	0.24799999999999506	0.5315457413248316	4.749213818471064E-30	negative regulation of cell communication
GO:0098796	332	37	2	1	278	2	2	false	0.2488896969067404	0.5315457413248316	6.284819496263092E-47	membrane protein complex
GO:0055085	332	35	2	1	140	1	1	false	0.24999999999999195	0.5315457413248316	8.300566303458763E-34	transmembrane transport
GO:0050728	332	3	2	1	12	1	4	false	0.2499999999999996	0.5315457413248316	0.004545454545454539	negative regulation of inflammatory response
GO:0032675	332	3	2	1	12	1	2	false	0.2499999999999996	0.5315457413248316	0.004545454545454539	regulation of interleukin-6 production
GO:0002674	332	1	2	1	4	1	3	false	0.25000000000000006	0.5315457413248316	0.25000000000000006	negative regulation of acute inflammatory response
GO:1990381	332	1	2	1	4	1	1	false	0.25000000000000006	0.5315457413248316	0.25000000000000006	ubiquitin-specific protease binding
GO:2001243	332	5	2	1	20	1	4	false	0.25000000000000017	0.5315457413248316	6.449948400412804E-5	negative regulation of intrinsic apoptotic signaling pathway
GO:0050896	332	159	2	2	317	2	1	false	0.2507886435330808	0.5315457413248316	8.377343028585279E-95	response to stimulus
GO:0032879	332	61	2	1	239	1	2	false	0.2552301255229864	0.5375784518827901	1.8672097616714306E-58	regulation of localization
GO:0010243	332	34	2	2	66	2	2	false	0.2615384615384635	0.5474438604873428	1.4271254846831102E-19	response to organonitrogen compound
GO:0042221	332	82	2	2	159	2	1	false	0.2643897778839324	0.5479674796747985	2.342105086452157E-47	response to chemical
GO:0071706	332	4	2	1	15	1	1	false	0.2666666666666665	0.5479674796747985	7.326007326007312E-4	tumor necrosis factor superfamily cytokine production
GO:0031347	332	12	2	1	45	1	2	false	0.26666666666666755	0.5479674796747985	3.47704883141775E-11	regulation of defense response
GO:0006950	332	84	2	2	159	2	1	false	0.27752567470742456	0.5668251659175884	2.790354863763475E-47	response to stress
GO:0043161	332	13	2	2	24	2	2	false	0.2826086956521743	0.5737297014143539	4.006179130691161E-7	proteasome-mediated ubiquitin-dependent protein catabolic process
GO:0032715	332	2	2	1	7	1	3	false	0.2857142857142857	0.5765611633875106	0.047619047619047596	negative regulation of interleukin-6 production
GO:0051239	332	63	2	1	213	1	2	false	0.29577464788732827	0.5912114537770555	1.1234397848768277E-55	regulation of multicellular organismal process
GO:0005623	332	52	2	1	323	2	1	false	0.2964828952175738	0.5912114537770555	2.0612442124599763E-61	cell
GO:0070059	332	3	2	1	19	2	2	false	0.2982456140350886	0.5912280701754403	0.0010319917440660491	intrinsic apoptotic signaling pathway in response to endoplasmic reticulum stress
GO:0009968	332	30	2	1	99	1	5	false	0.3030303030302981	0.5972000708842717	4.863662334180957E-26	negative regulation of signal transduction
GO:0055114	332	40	2	1	241	2	1	false	0.3049792531120513	0.5975465598765192	1.3193013820658839E-46	oxidation-reduction process
GO:0023051	332	61	2	1	195	1	2	false	0.3128205128205248	0.605558439483988	3.9028461033031574E-52	regulation of signaling
GO:0071944	332	181	2	2	320	2	1	false	0.3191614420062324	0.605558439483988	1.6523234958712685E-94	cell periphery
GO:0010498	332	20	2	2	35	2	2	false	0.31932773109243656	0.605558439483988	3.078871614243359E-10	proteasomal protein catabolic process
GO:0070647	332	32	2	1	99	1	1	false	0.32323232323231565	0.605558439483988	1.0282934858284969E-26	protein modification by small protein conjugation or removal
GO:0032870	332	18	2	1	55	1	3	false	0.3272727272727225	0.605558439483988	6.940602659571837E-15	cellular response to hormone stimulus
GO:0010646	332	60	2	1	183	1	2	false	0.327868852458999	0.605558439483988	8.345387973762174E-50	regulation of cell communication
GO:0051049	332	48	2	1	145	1	2	false	0.33103448275861186	0.605558439483988	1.483772080886254E-39	regulation of transport
GO:0009607	332	29	2	1	159	2	1	false	0.3324576068784357	0.605558439483988	1.9404198930208307E-32	response to biotic stimulus
GO:0033993	332	12	2	1	66	2	1	false	0.33286713286713276	0.605558439483988	2.0313314671909017E-13	response to lipid
GO:1903555	332	4	2	1	12	1	2	false	0.33333333333333276	0.605558439483988	0.0020202020202020167	regulation of tumor necrosis factor superfamily cytokine production
GO:1902235	332	3	2	1	9	1	3	false	0.3333333333333331	0.605558439483988	0.011904761904761887	regulation of endoplasmic reticulum stress-induced intrinsic apoptotic signaling pathway
GO:0002438	332	1	2	1	3	1	2	false	0.33333333333333337	0.605558439483988	0.33333333333333337	acute inflammatory response to antigenic stimulus
GO:0071888	332	1	2	1	3	1	3	false	0.33333333333333337	0.605558439483988	0.33333333333333337	macrophage apoptotic process
GO:0005730	332	27	2	1	144	2	2	false	0.34090909090905624	0.605558439483988	7.7884394543986E-30	nucleolus
GO:0031324	332	45	2	1	239	2	4	false	0.3417601350162641	0.605558439483988	9.380756565819572E-50	negative regulation of cellular metabolic process
GO:0035556	332	59	2	1	312	2	2	false	0.3429384120702228	0.605558439483988	3.4132379789261103E-65	intracellular signal transduction
GO:0048585	332	34	2	1	180	2	3	false	0.34295468653006267	0.605558439483988	1.7267521782191482E-37	negative regulation of response to stimulus
GO:0002376	332	60	2	1	317	2	1	false	0.3432096793514591	0.605558439483988	2.8140636816218703E-66	immune system process
GO:0044419	332	60	2	1	317	2	1	false	0.3432096793514591	0.605558439483988	2.8140636816218703E-66	interspecies interaction between organisms
GO:0005874	332	17	2	1	46	1	2	false	0.3695652173913007	0.648663949275356	5.715281718520946E-13	microtubule
GO:1905897	332	6	2	1	29	2	2	false	0.3768472906403953	0.6580183261441099	2.105174518967629E-6	regulation of response to endoplasmic reticulum stress
GO:0044281	332	54	2	1	241	2	1	false	0.3986514522821841	0.6925027805108044	3.376360827531214E-55	small molecule metabolic process
GO:1901653	332	13	2	1	32	1	3	false	0.40625000000000183	0.694368131868132	2.878744959317566E-9	cellular response to peptide
GO:0009719	332	37	2	1	159	2	1	false	0.41238754876204475	0.694368131868132	4.612534880563942E-37	response to endogenous stimulus
GO:0065008	332	88	2	1	213	1	1	false	0.41314553990611946	0.694368131868132	3.463367658727237E-62	regulation of biological quality
GO:0005654	332	75	2	1	320	2	2	false	0.41438087774287546	0.694368131868132	4.0405282581189467E-75	nucleoplasm
GO:0009889	332	77	2	1	183	1	2	false	0.42076502732238785	0.694368131868132	1.3741511091756133E-53	regulation of biosynthetic process
GO:0019941	332	19	2	2	29	2	2	false	0.42118226600985204	0.694368131868132	4.992508740634664E-8	modification-dependent protein catabolic process
GO:0006954	332	11	2	1	26	1	1	false	0.4230769230769218	0.694368131868132	1.2943040268386837E-7	inflammatory response
GO:0099513	332	25	2	1	59	1	2	false	0.42372881355931863	0.694368131868132	3.3020731042150167E-17	polymeric cytoskeletal fiber
GO:0005615	332	77	2	1	320	2	2	false	0.4239224137930337	0.694368131868132	3.955364899049155E-76	extracellular space
GO:0019899	332	62	2	1	257	2	1	false	0.42500607976650345	0.694368131868132	3.699868506446755E-61	enzyme binding
GO:1901701	332	29	2	1	68	1	2	false	0.4264705882352916	0.694368131868132	7.27220297661988E-20	cellular response to oxygen-containing compound
GO:0030176	332	10	2	2	15	2	2	false	0.42857142857142827	0.694368131868132	3.330003330003327E-4	integral component of endoplasmic reticulum membrane
GO:1902236	332	3	2	1	7	1	4	false	0.42857142857142844	0.694368131868132	0.02857142857142854	negative regulation of endoplasmic reticulum stress-induced intrinsic apoptotic signaling pathway
GO:0032869	332	6	2	1	14	1	2	false	0.42857142857142866	0.694368131868132	3.3300033300033327E-4	cellular response to insulin stimulus
GO:0048523	332	74	2	1	302	2	3	false	0.4306395898879058	0.6943805827379151	1.751432125515845E-72	negative regulation of cellular process
GO:0019538	332	151	2	2	229	2	3	false	0.43380831992642055	0.6961590657866845	2.896184247071563E-63	protein metabolic process
GO:0050727	332	7	2	1	16	1	3	false	0.4374999999999999	0.6987559241706159	8.741258741258732E-5	regulation of inflammatory response
GO:0031326	332	77	2	1	173	1	3	false	0.44508670520231647	0.707519904024437	3.898827641592344E-51	regulation of cellular biosynthetic process
GO:0031981	332	85	2	1	186	1	2	false	0.4569892473118425	0.7109704641350212	3.463003682760075E-55	nuclear lumen
GO:0010556	332	71	2	1	154	1	3	false	0.46103896103895475	0.7109704641350212	1.0860303764686681E-45	regulation of macromolecule biosynthetic process
GO:0009617	332	13	2	1	28	1	1	false	0.46428571428571475	0.7109704641350212	2.670786087127449E-8	response to bacterium
GO:0009966	332	54	2	1	116	1	4	false	0.46551724137931255	0.7109704641350212	2.1409997905115193E-34	regulation of signal transduction
GO:1902531	332	34	2	1	73	1	2	false	0.46575342465753894	0.7109704641350212	1.347196481424663E-21	regulation of intracellular signal transduction
GO:0051707	332	28	2	1	60	1	2	false	0.46666666666667067	0.7109704641350212	9.641347138510144E-18	response to other organism
GO:0005576	332	87	2	1	320	2	1	false	0.47045454545445103	0.7109704641350212	9.649887824327865E-81	extracellular region
GO:1901699	332	20	2	1	73	2	2	false	0.47564687975647146	0.7109704641350212	2.326645075738399E-18	cellular response to nitrogen compound
GO:0006955	332	44	2	1	159	2	2	false	0.47814664437545396	0.7109704641350212	2.6387780983453675E-40	immune response
GO:0046907	332	87	2	1	313	2	3	false	0.47929466699424894	0.7109704641350212	9.117939046064518E-80	intracellular transport
GO:0010605	332	58	2	1	206	2	3	false	0.484821217144193	0.7109704641350212	1.0730108591239852E-52	negative regulation of macromolecule metabolic process
GO:0009892	332	70	2	1	247	2	3	false	0.4873111484150908	0.7109704641350212	2.0037132184006642E-63	negative regulation of metabolic process
GO:0030970	332	3	2	1	11	2	3	false	0.4909090909090902	0.7109704641350212	0.006060606060606057	retrograde protein transport, ER to cytosol
GO:0080134	332	33	2	1	114	2	2	false	0.49697251979508644	0.7109704641350212	1.9790487265541646E-29	regulation of response to stress
GO:0042592	332	44	2	1	88	1	1	false	0.49999999999998485	0.7109704641350212	3.809740727933852E-26	homeostatic process
GO:0002864	332	1	2	1	2	1	3	false	0.5	0.7109704641350212	0.5	regulation of acute inflammatory response to antigenic stimulus
GO:0002865	332	1	2	1	2	1	4	false	0.5	0.7109704641350212	0.5	negative regulation of acute inflammatory response to antigenic stimulus
GO:0019319	332	1	2	1	2	1	2	false	0.5	0.7109704641350212	0.5	hexose biosynthetic process
GO:0006006	332	1	2	1	2	1	1	false	0.5	0.7109704641350212	0.5	glucose metabolic process
GO:0006073	332	1	2	1	2	1	2	false	0.5	0.7109704641350212	0.5	cellular glucan metabolic process
GO:0009250	332	1	2	1	2	1	2	false	0.5	0.7109704641350212	0.5	glucan biosynthetic process
GO:0010829	332	1	2	1	2	1	3	false	0.5	0.7109704641350212	0.5	negative regulation of glucose transmembrane transport
GO:0044042	332	1	2	1	2	1	1	false	0.5	0.7109704641350212	0.5	glucan metabolic process
GO:0002862	332	2	2	1	4	1	4	false	0.5000000000000001	0.7109704641350212	0.16666666666666674	negative regulation of inflammatory response to antigenic stimulus
GO:0032720	332	2	2	1	4	1	3	false	0.5000000000000001	0.7109704641350212	0.16666666666666674	negative regulation of tumor necrosis factor production
GO:0044267	332	136	2	2	191	2	2	false	0.5059244971066768	0.7163720820376053	2.5126095675146334E-49	cellular protein metabolic process
GO:0009605	332	48	2	1	159	2	1	false	0.5139718175304603	0.7247217678149167	7.426995379600725E-42	response to external stimulus
GO:0006952	332	26	2	1	84	2	1	false	0.5258175559380478	0.7354779461414809	2.8602674376974984E-22	defense response
GO:0043069	332	19	2	1	36	1	3	false	0.5277777777777791	0.7354779461414809	1.163129276491937E-10	negative regulation of programmed cell death
GO:0048519	332	100	2	1	317	2	2	false	0.5320848141196285	0.7354779461414809	3.1130121432912196E-85	negative regulation of biological process
GO:0032868	332	8	2	1	15	1	1	false	0.5333333333333332	0.7354779461414809	1.5540015540015548E-4	response to insulin
GO:0016020	332	234	2	2	320	2	1	false	0.5341105015672968	0.7354779461414809	2.5954870699920162E-80	membrane
GO:0023052	332	101	2	1	317	2	1	false	0.5363973964779686	0.7354779461414809	1.4489134860478456E-85	signaling
GO:0007165	332	96	2	1	301	2	5	false	0.5368770764118822	0.7354779461414809	2.9262891974796794E-81	signal transduction
GO:1901564	332	170	2	2	231	2	2	false	0.540749105966486	0.7377831931607521	2.0553796289262964E-57	organonitrogen compound metabolic process
GO:0071375	332	12	2	1	22	1	3	false	0.5454545454545442	0.741202346041054	1.5464411749241487E-6	cellular response to peptide hormone stimulus
GO:0044703	332	16	2	1	29	1	2	false	0.5517241379310344	0.7439781420765191	1.473537151518587E-8	multi-organism reproductive process
GO:0071417	332	20	2	1	61	2	4	false	0.5519125683060231	0.7439781420765191	1.6034257630742549E-16	cellular response to organonitrogen compound
GO:0034620	332	5	2	1	9	1	2	false	0.5555555555555552	0.745905267817618	0.007936507936507915	cellular response to unfolded protein
GO:0007154	332	103	2	1	301	2	1	false	0.5680398671095437	0.7596406159361755	2.130092452564777E-83	cell communication
GO:0043207	332	28	2	1	49	1	2	false	0.5714285714285765	0.7601646647493355	2.560824792650351E-14	response to external biotic stimulus
GO:0043066	332	19	2	1	33	1	3	false	0.5757575757575728	0.7601646647493355	1.2212857403165354E-9	negative regulation of apoptotic process
GO:0008152	332	241	2	2	317	2	1	false	0.5774068602003269	0.7601646647493355	2.8355804392380033E-75	metabolic process
GO:0009725	332	23	2	1	66	2	2	false	0.5790209790209787	0.7601646647493355	2.8692402186112197E-18	response to hormone
GO:1901652	332	16	2	1	46	2	2	false	0.5797101449275348	0.7601646647493355	1.0085791267978135E-12	response to peptide
GO:0044237	332	233	2	2	303	2	2	false	0.5907372194172198	0.7716218718744305	1.3766529258402167E-70	cellular metabolic process
GO:0048583	332	78	2	1	215	2	2	false	0.595044555531378	0.7742471629887042	1.2236745923948775E-60	regulation of response to stimulus
GO:0005886	332	181	2	2	234	2	2	false	0.5975569494883238	0.7745257383752505	6.856774497015748E-54	plasma membrane
GO:0045184	332	91	2	1	151	1	2	false	0.6026490066224934	0.7762343511178675	1.304012256873343E-43	establishment of protein localization
GO:0044260	332	185	2	2	238	2	2	false	0.6034818990886686	0.7762343511178675	2.4850019142082423E-54	cellular macromolecule metabolic process
GO:0006886	332	67	2	1	109	1	3	false	0.6146788990825649	0.7876303763909672	3.5489693428246305E-31	intracellular protein transport
GO:0032501	332	121	2	1	317	2	1	false	0.6184562552408746	0.7894687803642981	6.307892396524805E-91	multicellular organismal process
GO:0043434	332	15	2	1	24	1	2	false	0.6249999999999982	0.7918233082706857	7.648160158592226E-7	response to peptide hormone
GO:2000112	332	70	2	1	112	1	3	false	0.6250000000000071	0.7918233082706857	8.52363030125556E-32	regulation of cellular macromolecule biosynthetic process
GO:0019953	332	14	2	1	22	1	2	false	0.6363636363636341	0.8032005447735756	3.1272477092910503E-6	sexual reproduction
GO:0010033	332	66	2	2	82	2	1	false	0.6458897922312485	0.8121823133654132	2.395891735973152E-17	response to organic substance
GO:0071219	332	6	2	1	9	1	2	false	0.6666666666666665	0.8285615808823344	0.011904761904761887	cellular response to molecule of bacterial origin
GO:0019318	332	2	2	1	3	1	1	false	0.6666666666666667	0.8285615808823344	0.33333333333333337	hexose metabolic process
GO:0070727	332	84	2	1	126	1	2	false	0.6666666666666695	0.8285615808823344	1.9629795921281835E-34	cellular macromolecule localization
GO:0051641	332	107	2	1	160	1	1	false	0.6687499999999851	0.8285615808823344	1.1120971490625808E-43	cellular localization
GO:0071705	332	94	2	1	140	1	1	false	0.6714285714285365	0.8288330716901714	4.444629003458063E-38	nitrogen compound transport
GO:0031974	332	141	2	1	320	2	1	false	0.6878722570532094	0.8436100131752176	1.0011315472221832E-94	membrane-enclosed lumen
GO:0032991	332	143	2	1	323	2	1	false	0.6902101801819573	0.8436100131752176	1.0960354658490998E-95	protein-containing complex
GO:0015630	332	38	2	1	55	1	1	false	0.6909090909090803	0.8436100131752176	1.465238339242963E-14	microtubule cytoskeleton
GO:1901700	332	37	2	1	82	2	1	false	0.7018970189701791	0.8530508926192393	3.46355541526847E-24	response to oxygen-containing compound
GO:0016567	332	19	2	1	27	1	1	false	0.7037037037037048	0.8530508926192393	4.504352330439263E-7	protein ubiquitination
GO:0071702	332	99	2	1	140	1	1	false	0.7071428571428492	0.8532365600472684	2.3191166339177585E-36	organic substance transport
GO:0031323	332	125	2	1	270	2	3	false	0.7125154894670772	0.8532365600472684	2.2743000902764235E-80	regulation of cellular metabolic process
GO:0043233	332	141	2	1	301	2	2	false	0.7182724252490833	0.8532365600472684	9.71439598844852E-90	organelle lumen
GO:0070887	332	64	2	1	136	2	2	false	0.7215686274509571	0.8532365600472684	2.1234658401598604E-40	cellular response to chemical stimulus
GO:0033036	332	116	2	1	160	1	1	false	0.7249999999999943	0.8532365600472684	1.9131141213004037E-40	macromolecule localization
GO:0070013	332	141	2	1	296	2	2	false	0.7266376546036535	0.8532365600472684	2.358028283743369E-88	intracellular organelle lumen
GO:0034599	332	8	2	1	11	1	2	false	0.7272727272727286	0.8532365600472684	0.006060606060606057	cellular response to oxidative stress
GO:0043067	332	27	2	1	37	1	2	false	0.7297297297297288	0.8532365600472684	2.870839748416123E-9	regulation of programmed cell death
GO:0005737	332	276	2	2	323	2	2	false	0.7297655904466485	0.8532365600472684	1.020639794972702E-57	cytoplasm
GO:0009059	332	106	2	1	221	2	2	false	0.730357877416635	0.8532365600472684	6.643071002307714E-66	macromolecule biosynthetic process
GO:0099081	332	30	2	1	41	1	1	false	0.7317073170731768	0.8532365600472684	3.16509586166351E-10	supramolecular polymer
GO:0019222	332	135	2	1	278	2	2	false	0.7363062618497851	0.8556386560116468	4.8300570633987896E-83	regulation of metabolic process
GO:0034613	332	82	2	1	110	1	2	false	0.7454545454545534	0.8629828458595288	9.125355053770069E-27	cellular protein localization
GO:0005856	332	55	2	1	111	2	1	false	0.7477477477477222	0.8629828458595288	5.120458204656901E-33	cytoskeleton
GO:0051179	332	160	2	1	317	2	1	false	0.7555005390726985	0.868954544940271	8.483385345403164E-95	localization
GO:0005634	332	140	2	1	275	2	1	false	0.7599203715992315	0.8692759160940967	3.585439627802201E-82	nucleus
GO:0043412	332	104	2	1	204	2	1	false	0.7609388583019541	0.8692759160940967	7.248316467404357E-61	macromolecule modification
GO:0051171	332	116	2	1	225	2	2	false	0.7664285714285025	0.8725892857142072	3.8902054744834965E-67	regulation of nitrogen compound metabolic process
GO:0080090	332	119	2	1	229	2	2	false	0.7703593043743515	0.874111399239584	2.6246743713476083E-68	regulation of primary metabolic process
GO:0034645	332	105	2	1	201	2	3	false	0.7731343283581623	0.8743163377741634	6.765050081751814E-60	cellular macromolecule biosynthetic process
GO:0006986	332	7	2	1	9	1	1	false	0.7777777777777775	0.8755783926217467	0.027777777777777755	response to unfolded protein
GO:0043170	332	204	2	2	231	2	1	false	0.7794466403160951	0.8755783926217467	8.056574582401013E-36	macromolecule metabolic process
GO:0005515	332	257	2	2	289	2	1	false	0.7904652056901562	0.8850058947427994	2.789102920783782E-43	protein binding
GO:0009058	332	133	2	1	241	2	1	false	0.8002074688797061	0.8929467450743739	2.0095681436308257E-71	biosynthetic process
GO:0060255	332	119	2	1	213	2	2	false	0.806404464522909	0.8968920942053475	6.011846432892902E-63	regulation of macromolecule metabolic process
GO:0044249	332	131	2	1	233	2	2	false	0.8094198608850216	0.8972845168363562	8.407194884874783E-69	cellular biosynthetic process
GO:1901576	332	131	2	1	231	2	2	false	0.8136645962731845	0.8990326850625022	4.411369896105297E-68	organic substance biosynthetic process
GO:0042981	332	27	2	1	33	1	2	false	0.8181818181818128	0.9010695187165717	9.028791008768711E-7	regulation of apoptotic process
GO:0006807	332	219	2	2	241	2	1	false	0.8254149377594477	0.9060743779313808	1.1902212656387908E-31	nitrogen compound metabolic process
GO:0005488	332	289	2	2	317	2	1	false	0.8308908677074179	0.9091240987577918	9.727631283239548E-41	binding
GO:0043231	332	275	2	2	301	2	2	false	0.8344407530452829	0.9100535073665382	4.4222740532663693E-38	intracellular membrane-bounded organelle
GO:0050794	332	181	2	1	303	2	2	false	0.8386772452078785	0.9117233278550162	4.259610972159962E-88	regulation of cellular process
GO:0032446	332	27	2	1	32	1	1	false	0.8437500000000042	0.9142885852090078	4.965835054822817E-6	protein modification by small protein conjugation
GO:0050789	332	194	2	1	317	2	2	false	0.8501976600246506	0.9183224725266259	2.4766152093736326E-91	regulation of biological process
GO:0044238	332	224	2	2	241	2	1	false	0.8636237897649699	0.9298441442517408	2.03072183529897E-26	primary metabolic process
GO:0036211	332	99	2	1	156	2	2	false	0.8679900744416469	0.9315689652446976	5.062497877892816E-44	protein modification process
GO:0043226	332	301	2	2	320	2	1	false	0.884600313479623	0.9463819226750253	5.295747701953036E-31	organelle
GO:0051234	332	142	2	1	160	1	1	false	0.8874999999999964	0.946423095671603	3.660178160186764E-24	establishment of localization
GO:0071495	332	33	2	1	37	1	1	false	0.8918918918918968	0.946423095671603	1.5141191611779804E-5	cellular response to endogenous stimulus
GO:0065007	332	213	2	1	317	2	1	false	0.8930639300402663	0.946423095671603	1.5929685663942652E-86	biological regulation
GO:0009987	332	301	2	2	317	2	1	false	0.9014495068482375	0.9508598563833532	2.956787001756026E-27	cellular process
GO:0071310	332	53	2	1	77	2	2	false	0.9056732740943172	0.9508598563833532	1.826896275686478E-20	cellular response to organic substance
GO:0043229	332	296	2	2	311	2	2	false	0.905715174774648	0.9508598563833532	7.482623334090945E-26	intracellular organelle
GO:0005622	332	309	2	2	323	2	1	false	0.9150625925428881	0.9508645474291357	8.623222322410371E-25	intracellular
GO:0043227	332	288	2	2	301	2	1	false	0.9153488372093016	0.9508645474291357	4.8646131053025507E-23	membrane-bounded organelle
GO:0071704	332	231	2	2	241	2	1	false	0.9185684647305028	0.9508645474291357	6.633945754754382E-18	organic substance metabolic process
GO:0015833	332	91	2	1	99	1	2	false	0.9191919191919036	0.9508645474291357	5.841092059361547E-12	peptide transport
GO:0003674	332	317	2	2	330	2	1	false	0.9226489822235233	0.9508645474291357	1.4373803489818437E-23	molecular_function
GO:0008150	332	317	2	2	330	2	1	false	0.9226489822235233	0.9508645474291357	1.4373803489818437E-23	biological_process
GO:0006464	332	99	2	1	136	2	2	false	0.9274509803921489	0.9528993304638848	3.510532747907118E-34	cellular protein modification process
GO:0008104	332	108	2	1	116	1	1	false	0.9310344827586269	0.9536736191174994	1.5740597524929278E-12	protein localization
GO:0006915	332	33	2	1	35	1	1	false	0.9428571428571514	0.9628571428571516	0.0016806722689075594	apoptotic process
GO:0012501	332	35	2	1	37	1	1	false	0.9459459459459425	0.9630930023679233	0.0015015015015015013	programmed cell death
GO:0015031	332	89	2	1	93	1	2	false	0.9569892473118223	0.969469663086634	3.424968361854713E-7	protein transport
GO:0005575	332	323	2	2	330	2	1	false	0.9579626047710655	0.969469663086634	1.2608201210965122E-14	cellular_component
GO:0042886	332	91	2	1	94	1	1	false	0.9680851063830017	0.9767804815900346	7.460236937125096E-6	amide transport
GO:0016021	332	82	2	2	83	2	1	false	0.9759036144578236	0.9817299046933927	0.012048192771084355	integral component of membrane
GO:0110165	332	320	2	2	323	2	1	false	0.9814818375864408	0.9844029144840195	1.797164469842868E-7	cellular anatomical entity
GO:0006810	332	140	2	1	142	1	1	false	0.9859154929577818	0.9859154929577818	9.989012086704952E-5	transport
GO:0000000	332	330	2	2	0	0	0	true	1.0	1.0	1.0	Gene Ontology
GO:0098869	332	3	2	1	3	1	1	true	1.0	1.0	1.0	cellular oxidant detoxification
GO:0099512	332	30	2	1	30	1	1	true	1.0	1.0	1.0	supramolecular fiber
GO:2000110	332	1	2	1	1	1	4	true	1.0	1.0	1.0	negative regulation of macrophage apoptotic process
GO:2000109	332	1	2	1	1	1	3	true	1.0	1.0	1.0	regulation of macrophage apoptotic process
GO:0034284	332	4	2	1	4	1	1	true	1.0	1.0	1.0	response to monosaccharide
GO:0034361	332	1	2	1	1	1	1	true	1.0	1.0	1.0	very-low-density lipoprotein particle
GO:0034362	332	1	2	1	1	1	1	true	1.0	1.0	1.0	low-density lipoprotein particle
GO:0034385	332	1	2	1	1	1	1	true	1.0	1.0	1.0	triglyceride-rich plasma lipoprotein particle
GO:1904659	332	1	2	1	1	1	1	true	1.0	1.0	1.0	glucose transmembrane transport
GO:0038023	332	10	2	1	10	1	1	true	1.0	1.0	1.0	signaling receptor activity
GO:0005977	332	1	2	1	1	1	2	true	1.0	1.0	1.0	glycogen metabolic process
GO:0005978	332	1	2	1	1	1	2	true	1.0	1.0	1.0	glycogen biosynthetic process
GO:0005979	332	1	2	1	1	1	3	true	1.0	1.0	1.0	regulation of glycogen biosynthetic process
GO:0006094	332	1	2	1	1	1	2	true	1.0	1.0	1.0	gluconeogenesis
GO:0006111	332	1	2	1	1	1	3	true	1.0	1.0	1.0	regulation of gluconeogenesis
GO:0006511	332	19	2	2	19	2	1	true	1.0	1.0	1.0	ubiquitin-dependent protein catabolic process
GO:0007338	332	4	2	1	4	1	1	true	1.0	1.0	1.0	single fertilization
GO:1990777	332	1	2	1	1	1	1	true	1.0	1.0	1.0	lipoprotein particle
GO:0008645	332	1	2	1	1	1	1	true	1.0	1.0	1.0	hexose transmembrane transport
GO:0009746	332	4	2	1	4	1	1	true	1.0	1.0	1.0	response to hexose
GO:0009749	332	4	2	1	4	1	1	true	1.0	1.0	1.0	response to glucose
GO:0046323	332	1	2	1	1	1	1	true	1.0	1.0	1.0	glucose import
GO:0046324	332	1	2	1	1	1	2	true	1.0	1.0	1.0	regulation of glucose import
GO:0046325	332	1	2	1	1	1	3	true	1.0	1.0	1.0	negative regulation of glucose import
GO:0015749	332	1	2	1	1	1	1	true	1.0	1.0	1.0	monosaccharide transmembrane transport
GO:0032640	332	4	2	1	4	1	1	true	1.0	1.0	1.0	tumor necrosis factor production
GO:0032680	332	4	2	1	4	1	2	true	1.0	1.0	1.0	regulation of tumor necrosis factor production
