## Supplementary File S3 for "Computational identification of human biological processes and protein sequence motifs putatively targeted by SARS-CoV-2 proteins using protein-protein interaction networks": table-mcl2_cluster46-Parent-Child-Union-Benjamini-Hochberg.txt

ID	Pop.total	Pop.term	Study.total	Study.term	Pop.family	Study.family	nparents	is.trivial	p	p.adjusted	p.min	name
GO:0099572	332	6	1	1	301	1	2	false	0.019933554817274025	0.7280701754386188	1.0179094197253089E-12	postsynaptic specialization
GO:0035050	332	1	1	1	32	1	4	false	0.03125000000000015	0.7280701754386188	0.03125000000000015	embryonic heart tube development
GO:0007219	332	2	1	1	54	1	1	false	0.03703703703703723	0.7280701754386188	6.988120195667349E-4	Notch signaling pathway
GO:0098794	332	13	1	1	320	1	2	false	0.040624999999997684	0.7280701754386188	2.1607064978405298E-23	postsynapse
GO:0007389	332	5	1	1	121	1	2	false	0.041322314049587215	0.7280701754386188	5.030368485457776E-9	pattern specification process
GO:0003143	332	1	1	1	17	1	5	false	0.058823529411764754	0.7280701754386188	0.058823529411764754	embryonic heart tube morphogenesis
GO:0048568	332	4	1	1	65	1	2	false	0.06153846153846094	0.7280701754386188	1.4770176060498463E-6	embryonic organ development
GO:0061053	332	2	1	1	30	1	2	false	0.06666666666666651	0.7280701754386188	0.0022988505747126415	somite development
GO:0021915	332	4	1	1	56	1	4	false	0.0714285714285724	0.7280701754386188	2.722644232078197E-6	neural tube development
GO:0061371	332	1	1	1	13	1	2	false	0.07692307692307696	0.7280701754386188	0.07692307692307696	determination of heart left/right asymmetry
GO:0005815	332	26	1	1	320	1	2	false	0.08124999999999552	0.7280701754386188	8.414073723448743E-39	microtubule organizing center
GO:0030100	332	6	1	1	72	1	3	false	0.08333333333333329	0.7280701754386188	6.400454360574509E-9	regulation of endocytosis
GO:0045807	332	5	1	1	57	1	4	false	0.08771929824561349	0.7280701754386188	2.3882844141036394E-7	positive regulation of endocytosis
GO:0001756	332	2	1	1	22	1	5	false	0.09090909090909058	0.7280701754386188	0.004329004329004323	somitogenesis
GO:0060627	332	20	1	1	198	1	3	false	0.1010101010100989	0.7280701754386188	7.655347996460073E-28	regulation of vesicle-mediated transport
GO:0019787	332	11	1	1	107	1	2	false	0.10280373831775935	0.7280701754386188	3.2273915820955564E-15	ubiquitin-like protein transferase activity
GO:0001568	332	11	1	1	93	1	2	false	0.1182795698924712	0.7280701754386188	1.6403418061307674E-14	blood vessel development
GO:0045596	332	13	1	1	104	1	4	false	0.12499999999999664	0.7280701754386188	8.174510094327641E-17	negative regulation of cell differentiation
GO:0051093	332	19	1	1	149	1	3	false	0.12751677852349522	0.7280701754386188	2.0653117958966468E-24	negative regulation of developmental process
GO:0030054	332	41	1	1	320	1	1	false	0.12812499999999197	0.7280701754386188	9.469478588462338E-53	cell junction
GO:0051050	332	26	1	1	191	1	3	false	0.13612565445026897	0.7280701754386188	1.1830643114529952E-32	positive regulation of transport
GO:0001944	332	12	1	1	80	1	2	false	0.1500000000000008	0.7280701754386188	1.6598435169294893E-14	vasculature development
GO:0072358	332	12	1	1	80	1	2	false	0.1500000000000008	0.7280701754386188	1.6598435169294893E-14	cardiovascular system development
GO:0035295	332	14	1	1	93	1	2	false	0.1505376344086	0.7280701754386188	6.742145634954784E-17	tube development
GO:0051130	332	32	1	1	207	1	3	false	0.1545893719806752	0.7280701754386188	2.552454447538199E-38	positive regulation of cellular component organization
GO:0045595	332	31	1	1	186	1	3	false	0.16666666666667385	0.7280701754386188	5.135758477908186E-36	regulation of cell differentiation
GO:0051961	332	10	1	1	58	1	4	false	0.1724137931034505	0.7280701754386188	1.916462093656968E-11	negative regulation of nervous system development
GO:0048562	332	4	1	1	23	1	3	false	0.17391304347826084	0.7280701754386188	1.1293054771315566E-4	embryonic organ morphogenesis
GO:0051241	332	28	1	1	161	1	3	false	0.17391304347826275	0.7280701754386188	5.973773191643525E-32	negative regulation of multicellular organismal process
GO:0007507	332	11	1	1	61	1	2	false	0.18032786885246077	0.7280701754386188	2.3918057527117307E-12	heart development
GO:0048646	332	19	1	1	102	1	2	false	0.18627450980392143	0.7280701754386188	4.991994602379295E-21	anatomical structure formation involved in morphogenesis
GO:0035148	332	4	1	1	21	1	2	false	0.1904761904761905	0.7280701754386188	1.6708437761069314E-4	tube formation
GO:0048869	332	60	1	1	303	1	2	false	0.1980198019801938	0.7280701754386188	5.69066639154569E-65	cellular developmental process
GO:0009790	332	18	1	1	88	1	1	false	0.20454545454544806	0.7280701754386188	4.1346883653708007E-19	embryo development
GO:0072359	332	17	1	1	80	1	1	false	0.21250000000000066	0.7280701754386188	9.853209479737374E-18	circulatory system development
GO:0030163	332	35	1	1	164	1	3	false	0.2134146341463475	0.7280701754386188	1.5637015565823646E-36	protein catabolic process
GO:0003007	332	5	1	1	23	1	2	false	0.2173913043478261	0.7280701754386188	2.971856518767258E-5	heart morphogenesis
GO:0048598	332	11	1	1	50	1	2	false	0.219999999999998	0.7280701754386188	2.677108188163444E-11	embryonic morphogenesis
GO:0098984	332	6	1	1	27	1	1	false	0.2222222222222223	0.7280701754386188	3.3782642478294366E-6	neuron to neuron synapse
GO:0016331	332	4	1	1	18	1	2	false	0.2222222222222228	0.7280701754386188	3.26797385620917E-4	morphogenesis of embryonic epithelium
GO:0097708	332	67	1	1	301	1	2	false	0.2225913621262239	0.7280701754386188	8.974987399792062E-69	intracellular vesicle
GO:0050793	332	47	1	1	207	1	2	false	0.22705314009661878	0.7280701754386188	1.0518894329051758E-47	regulation of developmental process
GO:0009057	332	49	1	1	213	1	2	false	0.2300469483568075	0.7280701754386188	1.9831379126623537E-49	macromolecule catabolic process
GO:0044257	332	33	1	1	142	1	3	false	0.23239436619718606	0.7280701754386188	4.651501881202978E-33	cellular protein catabolic process
GO:0006900	332	20	1	1	86	1	3	false	0.2325581395348849	0.7280701754386188	5.466350276206875E-20	vesicle budding from membrane
GO:0005814	332	26	1	1	111	1	2	false	0.23423423423422818	0.7280701754386188	6.444382372807381E-26	centriole
GO:0044265	332	47	1	1	200	1	3	false	0.2349999999999917	0.7280701754386188	6.579369658175999E-47	cellular macromolecule catabolic process
GO:0051128	332	57	1	1	237	1	2	false	0.24050632911393705	0.7280701754386188	2.7323253576789965E-56	regulation of cellular component organization
GO:0031410	332	67	1	1	276	1	2	false	0.24275362318841465	0.7280701754386188	6.591846186257567E-66	cytoplasmic vesicle
GO:0009887	332	18	1	1	74	1	2	false	0.24324324324324179	0.7280701754386188	1.3761294772290405E-17	animal organ morphogenesis
GO:0048523	332	74	1	1	302	1	3	false	0.24503311258275806	0.7280701754386188	1.751432125515845E-72	negative regulation of cellular process
GO:1901565	332	44	1	1	179	1	2	false	0.2458100558659127	0.7280701754386188	6.4080961353583355E-43	organonitrogen compound catabolic process
GO:0006897	332	17	1	1	68	1	3	false	0.24999999999999817	0.7280701754386188	2.2246190854433466E-16	endocytosis
GO:0032879	332	61	1	1	239	1	2	false	0.2552301255229864	0.7280701754386188	1.8672097616714306E-58	regulation of localization
GO:0010721	332	10	1	1	38	1	3	false	0.26315789473684337	0.7280701754386188	2.115355604096103E-9	negative regulation of cell development
GO:0051960	332	17	1	1	60	1	2	false	0.28333333333333593	0.7280701754386188	2.582500038228682E-15	regulation of nervous system development
GO:0046914	332	21	1	1	71	1	1	false	0.29577464788732616	0.7280701754386188	1.8270708961531386E-18	transition metal ion binding
GO:0051239	332	63	1	1	213	1	2	false	0.29577464788732827	0.7280701754386188	1.1234397848768277E-55	regulation of multicellular organismal process
GO:1901575	332	70	1	1	236	1	2	false	0.29661016949152225	0.7280701754386188	8.57810566799085E-62	organic substance catabolic process
GO:0060562	332	6	1	1	20	1	2	false	0.3000000000000003	0.7280701754386188	2.5799793601651193E-5	epithelial tube morphogenesis
GO:0010324	332	19	1	1	62	1	1	false	0.30645161290322925	0.7280701754386188	2.335312038800127E-16	membrane invagination
GO:0048729	332	16	1	1	52	1	2	false	0.307692307692309	0.7280701754386188	9.649534222250792E-14	tissue morphogenesis
GO:0050768	332	9	1	1	29	1	4	false	0.3103448275862069	0.7280701754386188	9.985017481269311E-8	negative regulation of neurogenesis
GO:0035239	332	14	1	1	45	1	2	false	0.3111111111111118	0.7280701754386188	5.99264097839045E-12	tube morphogenesis
GO:0016050	332	46	1	1	147	1	1	false	0.3129251700680251	0.7280701754386188	3.002897810158567E-39	vesicle organization
GO:0044248	332	73	1	1	233	1	2	false	0.31330472103006773	0.7280701754386188	2.175386576643938E-62	cellular catabolic process
GO:0048519	332	100	1	1	317	1	2	false	0.3154574132491774	0.7280701754386188	3.1130121432912196E-85	negative regulation of biological process
GO:0006508	332	48	1	1	151	1	1	false	0.31788079470197567	0.7280701754386188	1.4249540330280513E-40	proteolysis
GO:0023052	332	101	1	1	317	1	1	false	0.31861198738167956	0.7280701754386188	1.4489134860478456E-85	signaling
GO:0007165	332	96	1	1	301	1	5	false	0.3189368770763865	0.7280701754386188	2.9262891974796794E-81	signal transduction
GO:0032502	332	102	1	1	317	1	1	false	0.3217665615141678	0.7280701754386188	6.842091461893019E-86	developmental process
GO:0070647	332	32	1	1	99	1	1	false	0.32323232323231565	0.7280701754386188	1.0282934858284969E-26	protein modification by small protein conjugation or removal
GO:0048522	332	98	1	1	302	1	3	false	0.3245033112582526	0.7280701754386188	4.4931844792832655E-82	positive regulation of cellular process
GO:0031982	332	94	1	1	288	1	1	false	0.3263888888888616	0.7280701754386188	2.0082683884375954E-78	vesicle
GO:0051049	332	48	1	1	145	1	2	false	0.33103448275861186	0.7280701754386188	1.483772080886254E-39	regulation of transport
GO:0061024	332	62	1	1	186	1	1	false	0.3333333333333436	0.7280701754386188	6.181405663292854E-51	membrane organization
GO:0007154	332	103	1	1	301	1	1	false	0.34219269102987676	0.732950313863258	2.130092452564777E-83	cell communication
GO:0009056	332	83	1	1	241	1	1	false	0.3443983402490008	0.732950313863258	7.458612962715257E-67	catabolic process
GO:0009888	332	33	1	1	93	1	1	false	0.35483870967741654	0.7375415282391589	6.246152424927299E-26	tissue development
GO:0048518	332	113	1	1	317	1	2	false	0.3564668769715685	0.7375415282391589	4.538687372031908E-89	positive regulation of biological process
GO:0045665	332	9	1	1	25	1	3	false	0.36000000000000076	0.7375415282391589	4.894822501499034E-7	negative regulation of neuron differentiation
GO:0048468	332	36	1	1	98	1	3	false	0.3673469387755025	0.7375415282391589	1.2418326181467914E-27	cell development
GO:0043228	332	111	1	1	301	1	1	false	0.36877076411957943	0.7375415282391589	1.8525115236992402E-85	non-membrane-bounded organelle
GO:0043232	332	111	1	1	296	1	2	false	0.3749999999999757	0.7405816259087856	1.885231836043961E-84	intracellular non-membrane-bounded organelle
GO:0032501	332	121	1	1	317	1	1	false	0.381703470031508	0.7405816259087856	6.307892396524805E-91	multicellular organismal process
GO:2000026	332	40	1	1	103	1	3	false	0.3883495145630976	0.7405816259087856	1.6335016088161397E-29	regulation of multicellular organismal development
GO:0060284	332	18	1	1	46	1	2	false	0.39130434782608237	0.7405816259087856	3.5474162390819544E-13	regulation of cell development
GO:0005829	332	126	1	1	320	1	2	false	0.39374999999996896	0.7405816259087856	1.490023087055551E-92	cytosol
GO:0022008	332	27	1	1	68	1	2	false	0.3970588235294092	0.7405816259087856	1.4687700593172575E-19	neurogenesis
GO:0140096	332	72	1	1	176	1	1	false	0.40909090909092016	0.7545454545454751	3.186684185153766E-51	catalytic activity, acting on a protein
GO:0030182	332	25	1	1	59	1	2	false	0.42372881355931863	0.7681876883340345	3.3020731042150167E-17	neuron differentiation
GO:0051716	332	129	1	1	303	1	2	false	0.42574257425741674	0.7681876883340345	3.79168802137108E-89	cellular response to stimulus
GO:0016740	332	77	1	1	176	1	1	false	0.4375000000000131	0.7685185185185178	6.846475780969501E-52	transferase activity
GO:0043167	332	127	1	1	289	1	1	false	0.4394463667820536	0.7685185185185178	1.781196708628032E-85	ion binding
GO:0009653	332	45	1	1	102	1	2	false	0.44117647058823345	0.7685185185185178	5.042318268602827E-30	anatomical structure morphogenesis
GO:0001701	332	4	1	1	9	1	1	false	0.44444444444444403	0.7685185185185178	0.007936507936507922	in utero embryonic development
GO:0043632	332	22	1	1	47	1	1	false	0.46808510638297846	0.7904291411224805	6.741316548173564E-14	modification-dependent macromolecule catabolic process
GO:0016192	332	68	1	1	140	1	1	false	0.4857142857142744	0.7904291411224805	1.1280901237497449E-41	vesicle-mediated transport
GO:0007399	332	39	1	1	80	1	1	false	0.48750000000000404	0.7904291411224805	9.534244373718508E-24	nervous system development
GO:0051603	332	26	1	1	53	1	2	false	0.4905660377358451	0.7904291411224805	1.0272533257341539E-15	proteolysis involved in cellular protein catabolic process
GO:0005856	332	55	1	1	111	1	1	false	0.4954954954954878	0.7904291411224805	5.120458204656901E-33	cytoskeleton
GO:0002009	332	12	1	1	24	1	2	false	0.49999999999999906	0.7904291411224805	3.698011505253386E-7	morphogenesis of an epithelium
GO:0004842	332	10	1	1	20	1	2	false	0.5000000000000009	0.7904291411224805	5.41254411223454E-6	ubiquitin-protein transferase activity
GO:0009792	332	9	1	1	18	1	1	false	0.5000000000000018	0.7904291411224805	2.056766762649123E-5	embryo development ending in birth or egg hatching
GO:0050896	332	159	1	1	317	1	1	false	0.501577287066191	0.7904291411224805	8.377343028585279E-95	response to stimulus
GO:0051179	332	160	1	1	317	1	1	false	0.5047318611986924	0.7904291411224805	8.483385345403164E-95	localization
GO:0043412	332	104	1	1	204	1	1	false	0.5098039215686389	0.7909107568261126	7.248316467404357E-61	macromolecule modification
GO:0050767	332	16	1	1	30	1	4	false	0.5333333333333323	0.8197530864197515	6.876506707086725E-9	regulation of neurogenesis
GO:0003824	332	176	1	1	317	1	1	false	0.5552050473185484	0.8455416316961378	5.762522426740682E-94	catalytic activity
GO:0007166	332	54	1	1	96	1	1	false	0.5624999999999931	0.8458896396395598	3.2705861006024975E-28	cell surface receptor signaling pathway
GO:0071944	332	181	1	1	320	1	1	false	0.5656249999999465	0.8458896396395598	1.6523234958712685E-94	cell periphery
GO:0043169	332	73	1	1	127	1	1	false	0.5748031496062971	0.8519403824521904	3.4252055470801852E-37	cation binding
GO:0050794	332	181	1	1	303	1	2	false	0.5973597359735681	0.8736842105263156	4.259610972159962E-88	regulation of cellular process
GO:0009799	332	3	1	1	5	1	1	false	0.5999999999999999	0.8736842105263156	0.10000000000000002	specification of symmetry
GO:0050789	332	194	1	1	317	1	2	false	0.6119873817033865	0.8772412305534248	2.4766152093736326E-91	regulation of biological process
GO:0016043	332	186	1	1	302	1	2	false	0.6158940397350137	0.8772412305534248	9.351822633513702E-87	cellular component organization
GO:0071840	332	196	1	1	317	1	1	false	0.6182965299683778	0.8772412305534248	6.307892396524805E-91	cellular component organization or biogenesis
GO:0048513	332	58	1	1	93	1	2	false	0.6236559139784782	0.8773464552578591	2.099695306684583E-26	animal organ development
GO:0036211	332	99	1	1	156	1	2	false	0.6346153846153822	0.8780165289256215	5.062497877892816E-44	protein modification process
GO:0060429	332	21	1	1	33	1	1	false	0.6363636363636318	0.8780165289256215	2.8183517084227716E-9	epithelium development
GO:0045664	332	16	1	1	25	1	2	false	0.6400000000000012	0.8780165289256215	4.894822501499034E-7	regulation of neuron differentiation
GO:0019941	332	19	1	1	29	1	2	false	0.6551724137931041	0.8827299619664614	4.992508740634664E-8	modification-dependent protein catabolic process
GO:0045202	332	27	1	1	41	1	1	false	0.6585365853658577	0.8827299619664614	2.83767215183625E-11	synapse
GO:0019538	332	151	1	1	229	1	3	false	0.6593886462882	0.8827299619664614	2.896184247071563E-63	protein metabolic process
GO:0072175	332	4	1	1	6	1	2	false	0.6666666666666662	0.8852335887035329	0.06666666666666664	epithelial tube formation
GO:0065007	332	213	1	1	317	1	1	false	0.6719242902207538	0.8852335887035329	1.5929685663942652E-86	biological regulation
GO:0015630	332	38	1	1	55	1	1	false	0.6909090909090803	0.903078024337853	1.465238339242963E-14	microtubule cytoskeleton
GO:0016567	332	19	1	1	27	1	1	false	0.7037037037037048	0.9126157407407423	4.504352330439263E-7	protein ubiquitination
GO:0044267	332	136	1	1	191	1	2	false	0.7120418848167965	0.9135709818636729	2.5126095675146334E-49	cellular protein metabolic process
GO:0007275	332	88	1	1	123	1	2	false	0.715447154471551	0.9135709818636729	1.5779446403838658E-31	multicellular organism development
GO:0006464	332	99	1	1	136	1	2	false	0.7279411764705956	0.9185300914624669	3.510532747907118E-34	cellular protein modification process
GO:0016020	332	234	1	1	320	1	1	false	0.7312499999999718	0.9185300914624669	2.5954870699920162E-80	membrane
GO:1901564	332	170	1	1	231	1	2	false	0.7359307359307716	0.9185300914624669	2.0553796289262964E-57	organonitrogen compound metabolic process
GO:0035282	332	3	1	1	4	1	1	false	0.7500000000000001	0.9222222222222223	0.25000000000000006	segmentation
GO:0009952	332	3	1	1	4	1	1	false	0.7500000000000001	0.9222222222222223	0.25000000000000006	anterior/posterior pattern specification
GO:0008152	332	241	1	1	317	1	1	false	0.7602523659304469	0.9279550937092219	2.8355804392380033E-75	metabolic process
GO:0044237	332	233	1	1	303	1	2	false	0.7689768976896951	0.9282993773047511	1.3766529258402167E-70	cellular metabolic process
GO:0005886	332	181	1	1	234	1	2	false	0.7735042735042302	0.9282993773047511	6.856774497015748E-54	plasma membrane
GO:0044260	332	185	1	1	238	1	2	false	0.777310924369641	0.9282993773047511	2.4850019142082423E-54	cellular macromolecule metabolic process
GO:0006996	332	147	1	1	186	1	1	false	0.7903225806452057	0.9370967741936009	4.594775237629756E-41	organelle organization
GO:0003002	332	4	1	1	5	1	1	false	0.7999999999999997	0.9418439716312054	0.19999999999999998	regionalization
GO:0032446	332	27	1	1	32	1	1	false	0.8437500000000042	0.9847979236188175	4.965835054822817E-6	protein modification by small protein conjugation
GO:0005737	332	276	1	1	323	1	2	false	0.854489164086709	0.9847979236188175	1.020639794972702E-57	cytoplasm
GO:0008270	332	18	1	1	21	1	1	false	0.8571428571428551	0.9847979236188175	7.518796992481195E-4	zinc ion binding
GO:0048731	332	80	1	1	93	1	2	false	0.8602150537634249	0.9847979236188175	3.852654648545616E-16	system development
GO:0043170	332	204	1	1	231	1	1	false	0.8831168831168854	0.9907120743035348	8.056574582401013E-36	macromolecule metabolic process
GO:0051234	332	142	1	1	160	1	1	false	0.8874999999999964	0.9907120743035348	3.660178160186764E-24	establishment of localization
GO:0005515	332	257	1	1	289	1	1	false	0.8892733564014671	0.9907120743035348	2.789102920783782E-43	protein binding
GO:0006807	332	219	1	1	241	1	1	false	0.908713692946127	0.9907120743035348	1.1902212656387908E-31	nitrogen compound metabolic process
GO:0005488	332	289	1	1	317	1	1	false	0.9116719242900415	0.9907120743035348	9.727631283239548E-41	binding
GO:0048856	332	93	1	1	102	1	1	false	0.9117647058823641	0.9907120743035348	4.366020704126291E-13	anatomical structure development
GO:0044238	332	224	1	1	241	1	1	false	0.9294605809130108	0.9907120743035348	2.03072183529897E-26	primary metabolic process
GO:0043226	332	301	1	1	320	1	1	false	0.9406250000000284	0.9907120743035348	5.295747701953036E-31	organelle
GO:0009987	332	301	1	1	317	1	1	false	0.9495268138801245	0.9907120743035348	2.956787001756026E-27	cellular process
GO:0043229	332	296	1	1	311	1	2	false	0.9517684887461438	0.9907120743035348	7.482623334090945E-26	intracellular organelle
GO:0005622	332	309	1	1	323	1	1	false	0.9566563467493658	0.9907120743035348	8.623222322410371E-25	intracellular
GO:0043227	332	288	1	1	301	1	1	false	0.9568106312292117	0.9907120743035348	4.8646131053025507E-23	membrane-bounded organelle
GO:0071704	332	231	1	1	241	1	1	false	0.9585062240664989	0.9907120743035348	6.633945754754382E-18	organic substance metabolic process
GO:0003674	332	317	1	1	330	1	1	false	0.9606060606061347	0.9907120743035348	1.4373803489818437E-23	molecular_function
GO:0008150	332	317	1	1	330	1	1	false	0.9606060606061347	0.9907120743035348	1.4373803489818437E-23	biological_process
GO:0048699	332	26	1	1	27	1	1	false	0.9629629629629642	0.9907120743035348	0.037037037037037035	generation of neurons
GO:0046872	332	71	1	1	73	1	1	false	0.9726027397260251	0.9907120743035348	3.805175038051768E-4	metal ion binding
GO:0005575	332	323	1	1	330	1	1	false	0.9787878787877955	0.9907120743035348	1.2608201210965122E-14	cellular_component
GO:0030154	332	59	1	1	60	1	1	false	0.9833333333333496	0.9907120743035348	0.016666666666666833	cell differentiation
GO:0006810	332	140	1	1	142	1	1	false	0.9859154929577818	0.9907120743035348	9.989012086704952E-5	transport
GO:0110165	332	320	1	1	323	1	1	false	0.9907120743035348	0.9907120743035348	1.797164469842868E-7	cellular anatomical entity
GO:0000000	332	330	1	1	0	0	0	true	1.0	1.0	1.0	Gene Ontology
GO:0001838	332	4	1	1	4	1	2	true	1.0	1.0	1.0	embryonic epithelial tube formation
GO:0001841	332	4	1	1	4	1	2	true	1.0	1.0	1.0	neural tube formation
GO:0001947	332	1	1	1	1	1	2	true	1.0	1.0	1.0	heart looping
GO:0005813	332	26	1	1	26	1	2	true	1.0	1.0	1.0	centrosome
GO:0006511	332	19	1	1	19	1	1	true	1.0	1.0	1.0	ubiquitin-dependent protein catabolic process
GO:0007368	332	3	1	1	3	1	1	true	1.0	1.0	1.0	determination of left/right symmetry
GO:0009855	332	3	1	1	3	1	1	true	1.0	1.0	1.0	determination of bilateral symmetry
GO:0043009	332	9	1	1	9	1	1	true	1.0	1.0	1.0	chordate embryonic development
GO:0014069	332	6	1	1	6	1	2	true	1.0	1.0	1.0	postsynaptic density
GO:0032279	332	6	1	1	6	1	2	true	1.0	1.0	1.0	asymmetric synapse
