## Supplementary File S1 for "Computational identification of human biological processes and protein sequence motifs putatively targeted by SARS-CoV-2 proteins using protein-protein interaction networks": table-starsCluster4-Parent-Child-Union-Benjamini-Hochberg.txt

ID	Pop.total	Pop.term	Study.total	Study.term	Pop.family	Study.family	nparents	is.trivial	p	p.adjusted	p.min	name
GO:0019707	332	2	2	2	72	2	2	false	3.9123630672926795E-4	0.0574712643678158	3.9123630672926795E-4	protein-cysteine S-acyltransferase activity
GO:0043543	332	4	2	2	99	2	1	false	0.0012368583797154767	0.0574712643678158	2.6564827743029676E-7	protein acylation
GO:0042157	332	6	2	2	151	2	1	false	0.0013245033112581838	0.0574712643678158	6.716547890937481E-11	lipoprotein metabolic process
GO:0042158	332	5	2	2	117	2	3	false	0.0014736221632773282	0.0574712643678158	5.9683771623798096E-9	lipoprotein biosynthetic process
GO:0006497	332	5	2	2	99	2	2	false	0.0020614306328591275	0.06431663574520477	1.3981488285804573E-8	protein lipidation
GO:0016746	332	6	2	2	77	2	1	false	0.0051264524948734765	0.13328776486671037	4.217740338864956E-9	transferase activity, transferring acyl groups
GO:1904724	332	2	2	1	146	1	2	false	0.013698630136986741	0.30528375733856167	9.447331128955554E-5	tertiary granule lumen
GO:0018198	332	1	2	1	42	1	1	false	0.023809523809523944	0.4642857142857169	0.023809523809523944	peptidyl-cysteine modification
GO:0043001	332	3	2	1	89	1	3	false	0.03370786516853903	0.5842696629213431	8.805607410799004E-6	Golgi to plasma membrane protein transport
GO:0018345	332	2	2	2	7	2	2	false	0.047619047619047596	0.7428571428571425	0.047619047619047596	protein palmitoylation
GO:0002178	332	1	2	1	18	1	1	false	0.05555555555555571	0.7878787878787901	0.05555555555555571	palmitoyltransferase complex
GO:0031224	332	83	2	2	320	2	2	false	0.06667319749215253	0.866751567397983	5.555848797752734E-79	intrinsic component of membrane
GO:0031647	332	7	2	1	88	1	1	false	0.07954545454545227	0.8940047021942004	1.5752155990974982E-10	regulation of protein stability
GO:0098876	332	6	2	1	68	1	1	false	0.08823529411764652	0.8940047021942004	9.136312911554145E-9	vesicle-mediated transport to the plasma membrane
GO:1901566	332	63	2	2	207	2	2	false	0.09159983115238246	0.8940047021942004	9.492906416754759E-55	organonitrogen compound biosynthetic process
GO:0031984	332	15	2	1	320	2	3	false	0.09169278996863593	0.8940047021942004	4.8300905297570585E-26	organelle subcompartment
GO:0031228	332	4	2	1	37	1	2	false	0.10810810810810795	0.8965517241379586	1.5141191611779858E-5	intrinsic component of Golgi membrane
GO:0036477	332	22	2	1	320	2	1	false	0.13297413793101098	0.8965517241379586	1.8123426840312997E-34	somatodendritic compartment
GO:0090150	332	14	2	1	95	1	2	false	0.14736842105262782	0.8965517241379586	4.892396832531497E-17	establishment of protein localization to membrane
GO:0006892	332	4	2	1	27	1	1	false	0.1481481481481481	0.8965517241379586	5.6980056980056985E-5	post-Golgi vesicle-mediated transport
GO:0005794	332	48	2	1	305	1	3	false	0.1573770491803412	0.8965517241379586	3.501421699777021E-57	Golgi apparatus
GO:0140096	332	72	2	2	176	2	1	false	0.16597402597402672	0.8965517241379586	3.186684185153766E-51	catalytic activity, acting on a protein
GO:1990778	332	14	2	1	82	1	1	false	0.17073170731706908	0.8965517241379586	4.54820114545564E-16	protein localization to cell periphery
GO:0006612	332	6	2	1	33	1	2	false	0.18181818181818069	0.8965517241379586	9.028791008768759E-7	protein targeting to membrane
GO:0140029	332	29	2	1	301	2	2	false	0.18369878183828356	0.8965517241379586	4.713239866887489E-41	exocytic process
GO:0030141	332	26	2	1	140	1	2	false	0.18571428571428045	0.8965517241379586	7.619929956424852E-29	secretory granule
GO:0016740	332	77	2	2	176	2	1	false	0.19000000000000528	0.8965517241379586	6.846475780969501E-52	transferase activity
GO:0043230	332	61	2	1	308	1	2	false	0.19805194805193302	0.8965517241379586	4.699990618188255E-66	extracellular organelle
GO:0016747	332	3	2	2	6	2	1	false	0.19999999999999987	0.8965517241379586	0.04999999999999996	transferase activity, transferring acyl groups other than amino-acyl groups
GO:0031300	332	16	2	1	149	2	2	false	0.20388173408306692	0.8965517241379586	8.169725523611353E-22	intrinsic component of organelle membrane
GO:0048284	332	31	2	1	147	1	1	false	0.21088435374149386	0.8965517241379586	1.6153452963777616E-32	organelle fusion
GO:0001775	332	34	2	1	301	2	1	false	0.2134883720929874	0.8965517241379586	1.096872865953499E-45	cell activation
GO:0098791	332	11	2	1	51	1	2	false	0.2156862745098035	0.8965517241379586	2.0996926965987666E-11	Golgi subcompartment
GO:0097708	332	67	2	1	301	1	2	false	0.2225913621262239	0.8965517241379586	8.974987399792062E-69	intracellular vesicle
GO:0009059	332	106	2	2	221	2	2	false	0.2289181406828261	0.8965517241379586	6.643071002307714E-66	macromolecule biosynthetic process
GO:0140352	332	39	2	1	310	2	2	false	0.2361415596617415	0.8965517241379586	1.6999776394640338E-50	export from cell
GO:0031410	332	67	2	1	276	1	2	false	0.24275362318841465	0.8965517241379586	6.591846186257567E-66	cytoplasmic vesicle
GO:0043412	332	104	2	2	204	2	1	false	0.2586689848353177	0.8965517241379586	7.248316467404357E-61	macromolecule modification
GO:0072657	332	22	2	1	82	1	1	false	0.2682926829268238	0.8965517241379586	1.967500484886262E-20	protein localization to membrane
GO:0070820	332	7	2	1	26	1	1	false	0.2692307692307689	0.8965517241379586	1.520218911523251E-6	tertiary granule
GO:0034645	332	105	2	2	201	2	3	false	0.2716417910447597	0.8965517241379586	6.765050081751814E-60	cellular macromolecule biosynthetic process
GO:0006955	332	44	2	1	159	1	2	false	0.27672955974843316	0.8965517241379586	2.6387780983453675E-40	immune response
GO:0046907	332	87	2	1	313	1	3	false	0.2779552715654778	0.8965517241379586	9.117939046064518E-80	intracellular transport
GO:1902494	332	40	2	1	143	1	1	false	0.27972027972026575	0.8965517241379586	2.0963027783117526E-36	catalytic complex
GO:0042995	332	50	2	1	320	2	1	false	0.2884992163008875	0.8965517241379586	9.575248749828281E-60	cell projection
GO:0046903	332	41	2	1	140	1	1	false	0.2928571428571324	0.8965517241379586	2.3191166339177254E-36	secretion
GO:0000139	332	25	2	1	85	1	2	false	0.29411764705882565	0.8965517241379586	4.581604854954413E-22	Golgi membrane
GO:0061951	332	6	2	1	20	1	2	false	0.3000000000000003	0.8965517241379586	2.5799793601651193E-5	establishment of protein localization to plasma membrane
GO:0009058	332	133	2	2	241	2	1	false	0.30352697095437114	0.8965517241379586	2.0095681436308257E-71	biosynthetic process
GO:0003824	332	176	2	2	317	2	1	false	0.3074711496225961	0.8965517241379586	5.762522426740682E-94	catalytic activity
GO:0016050	332	46	2	1	147	1	1	false	0.3129251700680251	0.8965517241379586	3.002897810158567E-39	vesicle organization
GO:0044249	332	131	2	2	233	2	2	false	0.31504365842830184	0.8965517241379586	8.407194884874783E-69	cellular biosynthetic process
GO:0071944	332	181	2	2	320	2	1	false	0.3191614420062324	0.8965517241379586	1.6523234958712685E-94	cell periphery
GO:1901576	332	131	2	2	231	2	2	false	0.3205345379258	0.8965517241379586	4.411369896105297E-68	organic substance biosynthetic process
GO:0031982	332	94	2	1	288	1	1	false	0.3263888888888616	0.8965517241379586	2.0082683884375954E-78	vesicle
GO:0016409	332	2	2	2	3	2	1	false	0.33333333333333337	0.8965517241379586	0.33333333333333337	palmitoyltransferase activity
GO:0016417	332	2	2	2	3	2	1	false	0.33333333333333337	0.8965517241379586	0.33333333333333337	S-acyltransferase activity
GO:0061024	332	62	2	1	186	1	1	false	0.3333333333333436	0.8965517241379586	6.181405663292854E-51	membrane organization
GO:0002376	332	60	2	1	317	2	1	false	0.3432096793514591	0.9074696606580952	2.8140636816218703E-66	immune system process
GO:0048193	332	27	2	1	68	1	1	false	0.3970588235294092	0.9807840276597334	1.4687700593172575E-19	Golgi vesicle transport
GO:0006887	332	29	2	1	73	1	3	false	0.39726027397260516	0.9807840276597334	5.257986014314309E-21	exocytosis
GO:0036211	332	99	2	2	156	2	2	false	0.4012406947890634	0.9807840276597334	5.062497877892816E-44	protein modification process
GO:0006605	332	27	2	1	67	1	1	false	0.4029850746268705	0.9807840276597334	2.4360088788676776E-19	protein targeting
GO:0065008	332	88	2	1	213	1	1	false	0.41314553990611946	0.9807840276597334	3.463367658727237E-62	regulation of biological quality
GO:0005615	332	77	2	1	320	2	2	false	0.4239224137930337	0.9807840276597334	3.955364899049155E-76	extracellular space
GO:0006893	332	3	2	1	7	1	2	false	0.42857142857142844	0.9807840276597334	0.02857142857142854	Golgi to plasma membrane transport
GO:0098590	332	57	2	1	234	2	2	false	0.42863431275448494	0.9807840276597334	6.262029158356547E-56	plasma membrane region
GO:0099503	332	29	2	1	67	1	1	false	0.4328358208955278	0.9807840276597334	1.2679738523337252E-19	secretory vesicle
GO:0019538	332	151	2	2	229	2	3	false	0.43380831992642055	0.9807840276597334	2.896184247071563E-63	protein metabolic process
GO:0006906	332	30	2	1	68	1	3	false	0.44117647058823345	0.9831932773109202	5.594002289707509E-20	vesicle fusion
GO:1990234	332	18	2	1	40	1	1	false	0.45000000000000134	0.9840445269016469	8.81987732365593E-12	transferase complex
GO:0043233	332	141	2	1	301	1	2	false	0.46843853820592707	0.9840445269016469	9.71439598844852E-90	organelle lumen
GO:0005773	332	143	2	1	305	1	2	false	0.4688524590164515	0.9840445269016469	6.063984474011862E-91	vacuole
GO:0005576	332	87	2	1	320	2	1	false	0.47045454545445103	0.9840445269016469	9.649887824327865E-81	extracellular region
GO:0070013	332	141	2	1	296	1	2	false	0.47635135135129486	0.9840445269016469	2.358028283743369E-88	intracellular organelle lumen
GO:0002263	332	25	2	1	52	1	3	false	0.4807692307692319	0.9840445269016469	2.094016394765807E-15	cell activation involved in immune response
GO:0016192	332	68	2	1	140	1	1	false	0.4857142857142744	0.9840445269016469	1.1280901237497449E-41	vesicle-mediated transport
GO:0044267	332	136	2	2	191	2	2	false	0.5059244971066768	0.998399999999984	2.5126095675146334E-49	cellular protein metabolic process
GO:0061025	332	32	2	1	62	1	1	false	0.5161290322580669	0.998399999999984	2.217866739953471E-18	membrane fusion
GO:0045321	332	32	2	1	61	1	2	false	0.5245901639344297	0.998399999999984	4.5835912625704516E-18	leukocyte activation
GO:0006464	332	99	2	2	136	2	2	false	0.5284313725490153	0.998399999999984	3.510532747907118E-34	cellular protein modification process
GO:0002252	332	32	2	1	60	1	1	false	0.5333333333333361	0.998399999999984	9.641347138510144E-18	immune effector process
GO:0016020	332	234	2	2	320	2	1	false	0.5341105015672968	0.998399999999984	2.5954870699920162E-80	membrane
GO:1901564	332	170	2	2	231	2	2	false	0.540749105966486	0.998399999999984	2.0553796289262964E-57	organonitrogen compound metabolic process
GO:0098588	332	68	2	1	125	1	1	false	0.5439999999999913	0.998399999999984	5.338578596020604E-37	bounding membrane of organelle
GO:0097447	332	19	2	1	33	1	3	false	0.5757575757575728	1.0	1.2212857403165354E-9	dendritic tree
GO:0008152	332	241	2	2	317	2	1	false	0.5774068602003269	1.0	2.8355804392380033E-75	metabolic process
GO:0044237	332	233	2	2	303	2	2	false	0.5907372194172198	1.0	1.3766529258402167E-70	cellular metabolic process
GO:0072659	332	13	2	1	22	1	2	false	0.5909090909090884	1.0	2.0103735274013903E-6	protein localization to plasma membrane
GO:0005886	332	181	2	2	234	2	2	false	0.5975569494883238	1.0	6.856774497015748E-54	plasma membrane
GO:0045184	332	91	2	1	151	1	2	false	0.6026490066224934	1.0	1.304012256873343E-43	establishment of protein localization
GO:0044260	332	185	2	2	238	2	2	false	0.6034818990886686	1.0	2.4850019142082423E-54	cellular macromolecule metabolic process
GO:0030425	332	19	2	1	31	1	2	false	0.612903225806451	1.0	7.086141438320131E-9	dendrite
GO:0006886	332	67	2	1	109	1	3	false	0.6146788990825649	1.0	3.5489693428246305E-31	intracellular protein transport
GO:0031090	332	125	2	1	312	2	2	false	0.6415409349492853	1.0	1.2842637636445822E-90	organelle membrane
GO:0043005	332	31	2	1	48	1	1	false	0.6458333333333318	1.0	2.356033687156231E-13	neuron projection
GO:1903561	332	61	2	1	94	1	2	false	0.648936170212773	1.0	4.0533542331974894E-26	extracellular vesicle
GO:0070727	332	84	2	1	126	1	2	false	0.6666666666666695	1.0	1.9629795921281835E-34	cellular macromolecule localization
GO:0051641	332	107	2	1	160	1	1	false	0.6687499999999851	1.0	1.1120971490625808E-43	cellular localization
GO:0018193	332	42	2	1	99	2	1	false	0.6709956709956373	1.0	6.101240639317122E-29	peptidyl-amino acid modification
GO:0071705	332	94	2	1	140	1	1	false	0.6714285714285365	1.0	4.444629003458063E-38	nitrogen compound transport
GO:0012505	332	140	2	1	320	2	3	false	0.6843652037616808	1.0	1.2780402730496864E-94	endomembrane system
GO:0031974	332	141	2	1	320	2	1	false	0.6878722570532094	1.0	1.0011315472221832E-94	membrane-enclosed lumen
GO:0032991	332	143	2	1	323	2	1	false	0.6902101801819573	1.0	1.0960354658490998E-95	protein-containing complex
GO:0043299	332	23	2	1	33	1	2	false	0.6969696969696924	1.0	1.0803681548954001E-8	leukocyte degranulation
GO:0071702	332	99	2	1	140	1	1	false	0.7071428571428492	1.0	2.3191166339177585E-36	organic substance transport
GO:0033036	332	116	2	1	160	1	1	false	0.7249999999999943	1.0	1.9131141213004037E-40	macromolecule localization
GO:0005795	332	8	2	1	11	1	1	false	0.7272727272727286	1.0	0.006060606060606057	Golgi stack
GO:0034613	332	82	2	1	110	1	2	false	0.7454545454545534	1.0	9.125355053770069E-27	cellular protein localization
GO:0050896	332	159	2	1	317	2	1	false	0.7523659305992423	1.0	8.377343028585279E-95	response to stimulus
GO:0051179	332	160	2	1	317	2	1	false	0.7555005390726985	1.0	8.483385345403164E-95	localization
GO:0043170	332	204	2	2	231	2	1	false	0.7794466403160951	1.0	8.056574582401013E-36	macromolecule metabolic process
GO:0002274	332	25	2	1	32	1	1	false	0.7812500000000027	1.0	2.9710124259623696E-7	myeloid leukocyte activation
GO:0002366	332	25	2	1	32	1	2	false	0.7812500000000027	1.0	2.9710124259623696E-7	leukocyte activation involved in immune response
GO:0006996	332	147	2	1	186	1	1	false	0.7903225806452057	1.0	4.594775237629756E-41	organelle organization
GO:0070062	332	61	2	1	77	1	2	false	0.7922077922077801	1.0	7.314897360217393E-17	extracellular exosome
GO:0120025	332	48	2	1	59	1	2	false	0.8135593220338972	1.0	3.573064920377407E-12	plasma membrane bounded cell projection
GO:0006807	332	219	2	2	241	2	1	false	0.8254149377594477	1.0	1.1902212656387908E-31	nitrogen compound metabolic process
GO:0045055	332	24	2	1	29	1	1	false	0.8275862068965539	1.0	8.420698075870488E-6	regulated exocytosis
GO:0002443	332	27	2	1	32	1	1	false	0.8437500000000042	1.0	4.965835054822817E-6	leukocyte mediated immunity
GO:0002275	332	23	2	1	27	1	2	false	0.8518518518518517	1.0	5.698005698005678E-5	myeloid cell activation involved in immune response
GO:0016043	332	186	2	1	302	2	2	false	0.8532485533869387	1.0	9.351822633513702E-87	cellular component organization
GO:0071840	332	196	2	1	317	2	1	false	0.855049315177733	1.0	6.307892396524805E-91	cellular component organization or biogenesis
GO:0050821	332	6	2	1	7	1	1	false	0.8571428571428573	1.0	0.14285714285714285	protein stabilization
GO:0032940	332	37	2	1	43	1	2	false	0.8604651162790651	1.0	1.640297786221319E-7	secretion by cell
GO:0044238	332	224	2	2	241	2	1	false	0.8636237897649699	1.0	2.03072183529897E-26	primary metabolic process
GO:0036230	332	22	2	1	25	1	1	false	0.8800000000000047	1.0	4.347826086956512E-4	granulocyte activation
GO:0051234	332	142	2	1	160	1	1	false	0.8874999999999964	1.0	3.660178160186764E-24	establishment of localization
GO:0002444	332	24	2	1	27	1	1	false	0.8888888888888917	1.0	3.418803418803417E-4	myeloid leukocyte mediated immunity
GO:0005515	332	257	2	1	289	1	1	false	0.8892733564014671	1.0	2.789102920783782E-43	protein binding
GO:0065007	332	213	2	1	317	2	1	false	0.8930639300402663	1.0	1.5929685663942652E-86	biological regulation
GO:0009987	332	301	2	2	317	2	1	false	0.9014495068482375	1.0	2.956787001756026E-27	cellular process
GO:0090174	332	30	2	1	33	1	2	false	0.9090909090909052	1.0	1.8328445747800497E-4	organelle membrane fusion
GO:0002283	332	21	2	1	23	1	2	false	0.9130434782608692	1.0	0.00395256916996046	neutrophil activation involved in immune response
GO:0043312	332	21	2	1	23	1	3	false	0.9130434782608692	1.0	0.00395256916996046	neutrophil degranulation
GO:0043231	332	275	2	1	301	1	2	false	0.913621262458341	1.0	4.4222740532663693E-38	intracellular membrane-bounded organelle
GO:0002446	332	22	2	1	24	1	1	false	0.9166666666666672	1.0	0.0036231884057970902	neutrophil mediated immunity
GO:0071704	332	231	2	2	241	2	1	false	0.9185684647305028	1.0	6.633945754754382E-18	organic substance metabolic process
GO:0015833	332	91	2	1	99	1	2	false	0.9191919191919036	1.0	5.841092059361547E-12	peptide transport
GO:0003674	332	317	2	2	330	2	1	false	0.9226489822235233	1.0	1.4373803489818437E-23	molecular_function
GO:0008150	332	317	2	2	330	2	1	false	0.9226489822235233	1.0	1.4373803489818437E-23	biological_process
GO:0008104	332	108	2	1	116	1	1	false	0.9310344827586269	1.0	1.5740597524929278E-12	protein localization
GO:0043229	332	296	2	1	311	1	2	false	0.9517684887461438	1.0	7.482623334090945E-26	intracellular organelle
GO:0043227	332	288	2	1	301	1	1	false	0.9568106312292117	1.0	4.8646131053025507E-23	membrane-bounded organelle
GO:0015031	332	89	2	1	93	1	2	false	0.9569892473118223	1.0	3.424968361854713E-7	protein transport
GO:0005575	332	323	2	2	330	2	1	false	0.9579626047710655	1.0	1.2608201210965122E-14	cellular_component
GO:0099500	332	29	2	1	30	1	2	false	0.966666666666665	1.0	0.03333333333333326	vesicle fusion to plasma membrane
GO:0042886	332	91	2	1	94	1	1	false	0.9680851063830017	1.0	7.460236937125096E-6	amide transport
GO:0005737	332	276	2	1	323	2	2	false	0.9792127377265935	1.0	1.020639794972702E-57	cytoplasm
GO:0110165	332	320	2	2	323	2	1	false	0.9814818375864408	1.0	1.797164469842868E-7	cellular anatomical entity
GO:0006810	332	140	2	1	142	1	1	false	0.9859154929577818	1.0	9.989012086704952E-5	transport
GO:0005488	332	289	2	1	317	2	1	false	0.9924529808727491	1.0	9.727631283239548E-41	binding
GO:0043226	332	301	2	1	320	2	1	false	0.9966496865203752	1.0	5.295747701953036E-31	organelle
GO:0005622	332	309	2	1	323	2	1	false	0.998250100955878	1.0	8.623222322410371E-25	intracellular
GO:0016021	332	82	2	1	83	2	1	false	0.999999999999992	1.0	0.012048192771084355	integral component of membrane
GO:0000000	332	330	2	2	0	0	0	true	1.0	1.0	1.0	Gene Ontology
GO:0018230	332	1	2	1	2	2	2	false	1.0	1.0	0.5	peptidyl-L-cysteine S-palmitoylation
GO:0018231	332	1	2	1	1	1	1	true	1.0	1.0	1.0	peptidyl-S-diacylglycerol-L-cysteine biosynthetic process from peptidyl-cysteine
GO:0019706	332	2	2	2	2	2	2	true	1.0	1.0	1.0	protein-cysteine S-palmitoyltransferase activity
GO:0042119	332	22	2	1	22	1	1	true	1.0	1.0	1.0	neutrophil activation
