## Supplementary File S1 for "Computational identification of human biological processes and protein sequence motifs putatively targeted by SARS-CoV-2 proteins using protein-protein interaction networks": table-starsCluster6-Parent-Child-Union-Benjamini-Hochberg.txt

ID	Pop.total	Pop.term	Study.total	Study.term	Pop.family	Study.family	nparents	is.trivial	p	p.adjusted	p.min	name
GO:0005905	332	2	5	2	170	3	2	false	2.0884093282281401E-4	0.03839143312827468	6.961364427426755E-5	clathrin-coated pit
GO:0030276	332	2	5	2	257	5	1	false	3.0398832684826394E-4	0.03839143312827468	3.039883268482323E-5	clathrin binding
GO:0032801	332	2	5	2	77	2	3	false	3.417634996582316E-4	0.03839143312827468	3.417634996582316E-4	receptor catabolic process
GO:0043112	332	5	5	2	185	2	1	false	5.875440658049513E-4	0.049500587544067144	5.847774835304251E-10	receptor metabolic process
GO:0036019	332	2	5	2	44	2	2	false	0.0010570824524312862	0.05347225895171111	0.0010570824524312862	endolysosome
GO:0050690	332	2	5	2	43	2	1	false	0.001107419712070876	0.05347225895171111	0.001107419712070876	regulation of defense response to virus by virus
GO:0140312	332	2	5	2	74	3	2	false	0.0011106997408367294	0.05347225895171111	3.702332469455773E-4	cargo adaptor activity
GO:0032802	332	2	5	2	34	2	3	false	0.0017825311942958834	0.07508912655971409	0.0017825311942958834	low-density lipoprotein particle receptor catabolic process
GO:0048475	332	5	5	2	234	4	1	false	0.0021631222607985407	0.08099691132101203	1.7855896783385005E-10	coated membrane
GO:0030117	332	5	5	2	276	5	3	false	0.0025776611052992326	0.08104858104858131	7.770650143752525E-11	membrane coat
GO:0036020	332	2	5	2	28	2	3	false	0.002645502645502654	0.08104858104858131	0.002645502645502654	endolysosome membrane
GO:0097006	332	7	5	2	194	3	1	false	0.0033067811548530683	0.09286543743212367	5.437054009967153E-13	regulation of plasma lipoprotein particle levels
GO:0034381	332	5	5	2	122	3	4	false	0.0039967484080748955	0.10360801642471076	4.82420584261127E-9	plasma lipoprotein particle clearance
GO:0030135	332	13	5	3	67	3	1	false	0.005970149253731388	0.13616161616161682	3.941389413952625E-14	coated vesicle
GO:0007164	332	4	5	2	45	2	1	false	0.006060606060606089	0.13616161616161682	6.7116346186114005E-6	establishment of tissue polarity
GO:0098796	332	37	5	3	278	4	2	false	0.007960428934289264	0.15920256991685666	6.284819496263092E-47	membrane protein complex
GO:0071827	332	7	5	2	121	3	2	false	0.008434613514827724	0.15920256991685666	1.5837741858263674E-11	plasma lipoprotein particle organization
GO:2000027	332	5	5	2	49	2	3	false	0.008503401360544272	0.15920256991685666	5.244157484146837E-7	regulation of animal organ morphogenesis
GO:0030662	332	5	5	2	80	3	4	false	0.009250243427458345	0.16407010710807696	4.159731008498279E-8	coated vesicle membrane
GO:0071825	332	7	5	2	62	2	1	false	0.011105235325225008	0.18712321523004138	2.0333627986581813E-9	protein-lipid complex subunit organization
GO:0019882	332	7	5	2	60	2	1	false	0.011864406779661087	0.19039548022598982	2.589285557079134E-9	antigen processing and presentation
GO:0045334	332	2	5	2	13	2	2	false	0.012820512820512787	0.1953187191911042	0.012820512820512787	clathrin-coated endocytic vesicle
GO:0030666	332	6	5	2	81	3	4	false	0.013420065635255529	0.1953187191911042	3.081282228517271E-9	endocytic vesicle membrane
GO:0098797	332	10	5	2	192	4	2	false	0.01390993845871365	0.1953187191911042	6.764878340217547E-17	plasma membrane protein complex
GO:1905330	332	4	5	2	27	2	2	false	0.017094017094017092	0.21883116883116857	5.6980056980056985E-5	regulation of morphogenesis of an epithelium
GO:0060090	332	13	5	2	289	5	1	false	0.017343420793522635	0.21883116883116857	8.347380156716402E-23	molecular adaptor activity
GO:0030122	332	2	5	2	11	2	4	false	0.01818181818181816	0.21883116883116857	0.01818181818181816	AP-2 adaptor complex
GO:0030132	332	2	5	2	11	2	3	false	0.01818181818181816	0.21883116883116857	0.01818181818181816	clathrin coat of coated pit
GO:0046907	332	87	5	4	313	5	3	false	0.022273949088178847	0.2585482172018375	9.117939046064518E-80	intracellular transport
GO:0008289	332	15	5	2	289	5	1	false	0.023016161768709572	0.2585482172018375	2.309551822016697E-25	lipid binding
GO:0048013	332	3	5	2	16	2	1	false	0.024999999999999935	0.2717741935483864	0.001785714285714283	ephrin receptor signaling pathway
GO:0030119	332	4	5	2	37	3	2	false	0.025997425997426042	0.273785392535393	1.5141191611779858E-5	AP-type membrane coat adaptor complex
GO:0072583	332	2	5	2	9	2	1	false	0.027777777777777755	0.28367003367003346	0.027777777777777755	clathrin-dependent endocytosis
GO:0005774	332	17	5	2	154	3	3	false	0.03235361130097638	0.3206813826008541	5.770726394013876E-23	vacuolar membrane
GO:0030669	332	2	5	2	8	2	3	false	0.035714285714285705	0.34387755102040807	0.035714285714285705	clathrin-coated endocytic vesicle membrane
GO:0022411	332	22	5	2	186	3	1	false	0.037360221371446255	0.34973318339381637	4.818592531177864E-29	cellular component disassembly
GO:0032984	332	14	5	2	68	2	2	false	0.039947322212467426	0.35473684210526374	8.114625264019915E-15	protein-containing complex disassembly
GO:0097718	332	1	5	1	25	1	1	false	0.04000000000000006	0.35473684210526374	0.04000000000000006	disordered domain specific binding
GO:1905476	332	1	5	1	24	1	3	false	0.04166666666666653	0.3600427350427339	0.04166666666666653	negative regulation of protein localization to membrane
GO:0098772	332	23	5	2	317	5	2	false	0.044094566576066446	0.36589927847504283	1.7508522392903128E-35	molecular function regulator
GO:0030163	332	35	5	2	164	2	3	false	0.04451593595690432	0.36589927847504283	1.5637015565823646E-36	protein catabolic process
GO:0030120	332	2	5	2	7	2	2	false	0.047619047619047596	0.38208616780045335	0.047619047619047596	vesicle coat
GO:0000774	332	2	5	1	41	1	2	false	0.04878048780487835	0.3823028927963722	0.001219512195121968	adenyl-nucleotide exchange factor activity
GO:0009057	332	49	5	2	213	2	2	false	0.05208610151474401	0.39497885659107423	1.9831379126623537E-49	macromolecule catabolic process
GO:0044257	332	33	5	2	142	2	3	false	0.05274198381779923	0.39497885659107423	4.651501881202978E-33	cellular protein catabolic process
GO:0044265	332	47	5	2	200	2	3	false	0.054321608040196784	0.3979648241205721	6.579369658175999E-47	cellular macromolecule catabolic process
GO:0044325	332	3	5	1	257	5	1	false	0.05745737010757934	0.41198156864370716	3.5763332570380576E-7	ion channel binding
GO:1901565	332	44	5	2	179	2	2	false	0.059381080911428116	0.4169046722323182	6.4080961353583355E-43	organonitrogen compound catabolic process
GO:1904376	332	1	5	1	16	1	3	false	0.06249999999999998	0.42125000000000207	0.06249999999999998	negative regulation of protein localization to cell periphery
GO:0044743	332	2	5	1	32	1	3	false	0.0625000000000003	0.42125000000000207	0.0020161290322580727	protein transmembrane import into intracellular organelle
GO:0030139	332	11	5	2	67	3	1	false	0.06773823191733702	0.4476036109047564	7.781717560880857E-13	endocytic vesicle
GO:0097708	332	67	5	3	301	5	2	false	0.07507181101416048	0.46176701787787944	8.974987399792062E-69	intracellular vesicle
GO:0005102	332	25	5	2	257	5	1	false	0.07579038654585349	0.46176701787787944	2.9255001888459096E-35	signaling receptor binding
GO:1903077	332	1	5	1	13	1	4	false	0.07692307692307696	0.46176701787787944	0.07692307692307696	negative regulation of protein localization to plasma membrane
GO:1903828	332	4	5	1	152	3	3	false	0.0773858487277749	0.46176701787787944	4.678570509566431E-8	negative regulation of cellular protein localization
GO:0001405	332	2	5	1	25	1	3	false	0.08000000000000013	0.46176701787787944	0.003333333333333334	PAM complex, Tim23 associated import motor
GO:0070325	332	1	5	1	25	2	1	false	0.08000000000000027	0.46176701787787944	0.04000000000000006	lipoprotein particle receptor binding
GO:0012506	332	21	5	2	164	4	2	false	0.08014543113333636	0.46176701787787944	5.990579156687053E-27	vesicle membrane
GO:1905114	332	18	5	2	62	2	2	false	0.0809095716552103	0.46176701787787944	5.408091037221291E-16	cell surface receptor signaling pathway involved in cell-cell signaling
GO:0032987	332	5	5	2	16	2	2	false	0.0833333333333331	0.46176701787787944	2.2893772893772823E-4	protein-lipid complex disassembly
GO:0000323	332	26	5	2	143	3	1	false	0.08513362573895915	0.46176701787787944	4.1538343756792934E-29	lytic vacuole
GO:0031090	332	125	5	4	312	5	2	false	0.08579751032846375	0.46176701787787944	1.2842637636445822E-90	organelle membrane
GO:1901575	332	70	5	2	236	2	2	false	0.08708979444643561	0.46176701787787944	8.57810566799085E-62	organic substance catabolic process
GO:0005768	332	27	5	2	144	3	2	false	0.09026888604353034	0.46176701787787944	7.7884394543986E-30	endosome
GO:0010324	332	19	5	2	62	2	1	false	0.09042834479111761	0.46176701787787944	2.335312038800127E-16	membrane invagination
GO:0048729	332	16	5	2	52	2	2	false	0.09049773755656179	0.46176701787787944	9.649534222250792E-14	tissue morphogenesis
GO:0031410	332	67	5	3	276	5	2	false	0.09411151321842193	0.46176701787787944	6.591846186257567E-66	cytoplasmic vesicle
GO:1990542	332	4	5	1	42	1	2	false	0.09523809523809575	0.46176701787787944	8.934155275618838E-6	mitochondrial transmembrane transport
GO:0044248	332	73	5	2	233	2	2	false	0.09723249963001085	0.46176701787787944	2.175386576643938E-62	cellular catabolic process
GO:0007165	332	96	5	3	301	4	5	false	0.09727881391075013	0.46176701787787944	2.9262891974796794E-81	signal transduction
GO:0022603	332	20	5	2	63	2	2	false	0.09728622631848499	0.46176701787787944	7.413689012063806E-17	regulation of anatomical structure morphogenesis
GO:0071806	332	4	5	1	108	3	2	false	0.1080154391739698	0.4990744168826353	1.8659867011128267E-7	protein transmembrane transport
GO:0031228	332	4	5	1	37	1	2	false	0.10810810810810795	0.4990744168826353	1.5141191611779858E-5	intrinsic component of Golgi membrane
GO:0097494	332	1	5	1	9	1	1	false	0.11111111111111104	0.4992592592592591	0.11111111111111104	regulation of vesicle size
GO:0006890	332	3	5	1	27	1	1	false	0.11111111111111109	0.4992592592592591	3.418803418803417E-4	retrograde vesicle-mediated transport, Golgi to endoplasmic reticulum
GO:0007154	332	103	5	3	301	4	1	false	0.11763821387723451	0.5148968678380418	2.130092452564777E-83	cell communication
GO:0016667	332	4	5	1	34	1	1	false	0.11764705882352884	0.5148968678380418	2.1562877350353505E-5	oxidoreductase activity, acting on a sulfur group of donors
GO:0031970	332	7	5	1	168	3	2	false	0.1205540725777412	0.5208554161371639	1.5144895614483472E-12	organelle envelope lumen
GO:0035567	332	6	5	2	16	2	1	false	0.12499999999999975	0.5238080088714934	1.248751248751251E-4	non-canonical Wnt signaling pathway
GO:0010008	332	19	5	2	83	3	3	false	0.12965683873705997	0.5238080088714934	3.912071938929928E-19	endosome membrane
GO:0050793	332	47	5	2	207	3	2	false	0.1298445023285229	0.5238080088714934	1.0518894329051758E-47	regulation of developmental process
GO:0051087	332	7	5	1	257	5	1	false	0.12992720396191942	0.5238080088714934	7.390754343919458E-14	chaperone binding
GO:0065002	332	3	5	1	67	3	2	false	0.13027867654733433	0.5238080088714934	2.0874647740319542E-5	intracellular protein transmembrane transport
GO:0030150	332	2	5	1	15	1	5	false	0.13333333333333328	0.5238080088714934	0.009523809523809502	protein import into mitochondrial matrix
GO:0060589	332	6	5	1	45	1	2	false	0.13333333333333364	0.5238080088714934	1.2277380399899078E-7	nucleoside-triphosphatase regulator activity
GO:0006900	332	20	5	2	86	3	3	false	0.13367207348055912	0.5238080088714934	5.466350276206875E-20	vesicle budding from membrane
GO:0090066	332	12	5	1	88	1	1	false	0.13636363636363263	0.5282131661441861	4.8692156198432745E-15	regulation of anatomical structure size
GO:0032535	332	9	5	1	186	3	2	false	0.1389636480800749	0.532167606852105	1.6577305698213438E-15	regulation of cellular component size
GO:0048018	332	5	5	1	101	3	3	false	0.14263426342634045	0.5349206349206346	1.262486863035075E-8	receptor ligand activity
GO:0002504	332	3	5	2	7	2	1	false	0.14285714285714277	0.5349206349206346	0.02857142857142854	antigen processing and presentation of peptide or polysaccharide antigen via MHC class II
GO:0009887	332	18	5	2	74	3	2	false	0.14476119955572	0.5360936730799741	1.3761294772290405E-17	animal organ morphogenesis
GO:0006897	332	17	5	2	68	3	3	false	0.1519674355495267	0.5515548281505731	2.2246190854433466E-16	endocytosis
GO:0006888	332	9	5	1	277	5	3	false	0.15327430733255992	0.5515548281505731	4.309967933479981E-17	endoplasmic reticulum to Golgi vesicle-mediated transport
GO:0101003	332	2	5	1	13	1	2	false	0.15384615384615394	0.5515548281505731	0.012820512820512787	ficolin-1-rich granule membrane
GO:0005740	332	34	5	2	83	2	2	false	0.16485454011166428	0.5731292517006811	4.551607307471931E-24	mitochondrial envelope
GO:1904375	332	5	5	1	30	1	2	false	0.1666666666666663	0.5731292517006811	7.017248396558763E-6	regulation of protein localization to cell periphery
GO:0030125	332	2	5	2	4	2	3	false	0.16666666666666674	0.5731292517006811	0.16666666666666674	clathrin vesicle coat
GO:1905475	332	6	5	1	36	1	2	false	0.1666666666666669	0.5731292517006811	5.134018416750864E-7	regulation of protein localization to membrane
GO:0005793	332	11	5	1	305	5	2	false	0.16881193401258326	0.574642644063036	2.2546926264184052E-20	endoplasmic reticulum-Golgi intermediate compartment
GO:0007167	332	23	5	2	54	2	1	false	0.17679944095038425	0.5874698349686265	9.208696835961638E-16	enzyme linked receptor protein signaling pathway
GO:0033218	332	11	5	1	289	5	1	false	0.17750402127830753	0.5874698349686265	4.1205022842827564E-20	amide binding
GO:0061008	332	5	5	1	80	3	1	false	0.17812804284322736	0.5874698349686265	4.159731008498279E-8	hepaticobiliary system development
GO:0031301	332	15	5	1	83	1	2	false	0.1807228915662654	0.5874698349686265	8.219640624317319E-17	integral component of organelle membrane
GO:0051082	332	10	5	1	257	5	1	false	0.18129632889239514	0.5874698349686265	3.446912247456436E-18	unfolded protein binding
GO:1901265	332	64	5	2	148	2	2	false	0.18532818532816858	0.5905373831775699	1.645072286270353E-43	nucleoside phosphate binding
GO:0023052	332	101	5	3	317	5	1	false	0.18692330233432236	0.5905373831775699	1.4489134860478456E-85	signaling
GO:0030173	332	3	5	1	16	1	2	false	0.18749999999999992	0.5905373831775699	0.001785714285714283	integral component of Golgi membrane
GO:0032502	332	102	5	3	317	5	1	false	0.19141865716547157	0.5920194681795232	6.842091461893019E-86	developmental process
GO:0051179	332	160	5	4	317	5	1	false	0.19148404163670038	0.5920194681795232	8.483385345403164E-95	localization
GO:0050660	332	8	5	1	78	2	3	false	0.19580419580419156	0.5955484995176745	4.2649595337023847E-11	flavin adenine dinucleotide binding
GO:0051641	332	107	5	4	160	4	1	false	0.19626300088689083	0.5955484995176745	1.1120971490625808E-43	cellular localization
GO:0031982	332	94	5	3	288	5	1	false	0.1979270977625506	0.5955484995176745	2.0082683884375954E-78	vesicle
GO:0031975	332	55	5	2	320	5	1	false	0.20538363669658954	0.6085932497797694	2.891426569991788E-63	envelope
GO:0006457	332	17	5	1	301	4	1	false	0.20843788346341052	0.6085932497797694	4.124309291699016E-28	protein folding
GO:0051716	332	129	5	3	303	4	2	false	0.20861133227790019	0.6085932497797694	3.79168802137108E-89	cellular response to stimulus
GO:0051239	332	63	5	2	213	3	2	false	0.20948610378176036	0.6085932497797694	1.1234397848768277E-55	regulation of multicellular organismal process
GO:0030665	332	4	5	2	8	2	2	false	0.2142857142857141	0.6172161172161167	0.014285714285714268	clathrin-coated vesicle membrane
GO:0031227	332	10	5	1	46	1	2	false	0.2173913043478244	0.6208548268238714	2.4531747684113277E-10	intrinsic component of endoplasmic reticulum membrane
GO:0070585	332	12	5	1	54	1	1	false	0.22222222222222368	0.6272921361696826	2.915393342640733E-12	protein localization to mitochondrion
GO:0031967	332	55	5	2	301	5	3	false	0.22686349013125973	0.6272921361696826	1.1684485053198144E-61	organelle envelope
GO:0007267	332	32	5	2	103	3	2	false	0.22717428795991376	0.6272921361696826	2.25981406065662E-27	cell-cell signaling
GO:0001738	332	6	5	2	12	2	1	false	0.22727272727272704	0.6272921361696826	0.0010822510822510805	morphogenesis of a polarized epithelium
GO:0030659	332	21	5	2	67	3	2	false	0.22941237866611192	0.6272921361696826	7.708406557463083E-18	cytoplasmic vesicle membrane
GO:0016050	332	46	5	2	147	3	1	false	0.23081372369448264	0.6272921361696826	3.002897810158567E-39	vesicle organization
GO:0048513	332	58	5	3	93	3	2	false	0.23778185349011743	0.6320330082520672	2.099695306684583E-26	animal organ development
GO:0002009	332	12	5	2	24	2	2	false	0.2391304347826087	0.6320330082520672	3.698011505253386E-7	morphogenesis of an epithelium
GO:0002376	332	60	5	2	317	5	1	false	0.24012661606309557	0.6320330082520672	2.8140636816218703E-66	immune system process
GO:0044419	332	60	5	2	317	5	1	false	0.24012661606309557	0.6320330082520672	2.8140636816218703E-66	interspecies interaction between organisms
GO:0198738	332	16	5	2	32	2	1	false	0.24193548387096933	0.6320330082520672	1.663670977520987E-9	cell-cell signaling by wnt
GO:0098590	332	57	5	2	234	4	2	false	0.24997059080229614	0.6480006853874907	6.262029158356547E-56	plasma membrane region
GO:0098805	332	58	5	2	234	4	1	false	0.25718058765266305	0.6538543774242316	2.051964356975559E-56	whole membrane
GO:0043933	332	62	5	2	186	3	1	false	0.25804935370155135	0.6538543774242316	6.181405663292854E-51	protein-containing complex subunit organization
GO:0061024	332	62	5	2	186	3	1	false	0.25804935370155135	0.6538543774242316	6.181405663292854E-51	membrane organization
GO:0048037	332	17	5	1	289	5	1	false	0.2631044859391829	0.6559256055363343	8.398145712527633E-28	cofactor binding
GO:0060590	332	5	5	1	19	1	2	false	0.2631578947368417	0.6559256055363343	8.599931200550397E-5	ATPase regulator activity
GO:0006898	332	9	5	2	17	2	1	false	0.264705882352942	0.6559256055363343	4.1135335252982315E-5	receptor-mediated endocytosis
GO:0005739	332	62	5	2	305	5	2	false	0.2688057318287911	0.6574693422519501	2.3211928702357086E-66	mitochondrion
GO:0070820	332	7	5	1	26	1	1	false	0.2692307692307689	0.6574693422519501	1.520218911523251E-6	tertiary granule
GO:0009056	332	83	5	2	241	3	1	false	0.27324910154691284	0.6608869199853793	7.458612962715257E-67	catabolic process
GO:0033116	332	7	5	1	70	3	2	false	0.2745524296675166	0.6608869199853793	8.341850919245166E-10	endoplasmic reticulum-Golgi intermediate compartment membrane
GO:0032501	332	121	5	3	317	5	1	false	0.2850704995082685	0.6791657269108073	6.307892396524805E-91	multicellular organismal process
GO:0009888	332	33	5	2	93	3	1	false	0.2861766564431295	0.6791657269108073	6.246152424927299E-26	tissue development
GO:0016192	332	68	5	3	140	4	1	false	0.28850933307848975	0.6799136031290284	1.1280901237497449E-41	vesicle-mediated transport
GO:0006626	332	12	5	1	41	1	4	false	0.2926829268292705	0.6849593495935011	1.266038344665403E-10	protein targeting to mitochondrion
GO:0032799	332	3	5	2	5	2	1	false	0.30000000000000004	0.686532153655498	0.10000000000000002	low-density lipoprotein receptor particle metabolic process
GO:0002495	332	3	5	2	5	2	2	false	0.30000000000000004	0.686532153655498	0.10000000000000002	antigen processing and presentation of peptide antigen via MHC class II
GO:0030118	332	3	5	2	5	2	1	false	0.30000000000000004	0.686532153655498	0.10000000000000002	clathrin coat
GO:0017038	332	10	5	1	89	3	1	false	0.3036613715614045	0.686532153655498	1.9665612972503022E-13	protein import
GO:0005829	332	126	5	3	320	5	2	false	0.30554880396040474	0.686532153655498	1.490023087055551E-92	cytosol
GO:0005759	332	19	5	1	167	3	2	false	0.30557810993568163	0.686532153655498	2.068108966567513E-25	mitochondrial matrix
GO:0005798	332	8	5	1	67	3	1	false	0.32138607660996027	0.7120875624102208	1.533187007191962E-10	Golgi-associated vesicle
GO:0065009	332	73	5	2	318	5	2	false	0.32386018917310433	0.7120875624102208	7.431659902502291E-74	regulation of molecular function
GO:0005744	332	3	5	1	9	1	1	false	0.3333333333333331	0.7120875624102208	0.011904761904761887	TIM23 mitochondrial import inner membrane translocase complex
GO:0030667	332	11	5	1	88	3	4	false	0.33340016038492193	0.7120875624102208	3.1244133560661086E-14	secretory granule membrane
GO:2000026	332	40	5	2	103	3	3	false	0.33372726193234775	0.7120875624102208	1.6335016088161397E-29	regulation of multicellular organismal development
GO:0005654	332	75	5	2	320	5	2	false	0.33404614654852793	0.7120875624102208	4.0405282581189467E-75	nucleoplasm
GO:0140029	332	29	5	1	301	4	2	false	0.33460576109305856	0.7120875624102208	4.713239866887489E-41	exocytic process
GO:0046983	332	20	5	1	257	5	1	false	0.3352895861408039	0.7120875624102208	3.288357739507666E-30	protein dimerization activity
GO:0036094	332	68	5	2	289	5	1	false	0.33597009621135043	0.7120875624102208	6.018445741359042E-68	small molecule binding
GO:0098798	332	18	5	1	181	4	2	false	0.3447238453399359	0.7175673669816717	3.5291958206924503E-25	mitochondrial protein complex
GO:0031623	332	2	5	1	11	2	2	false	0.3454545454545451	0.7175673669816717	0.01818181818181816	receptor internalization
GO:0016491	332	34	5	1	178	2	2	false	0.3464102075795271	0.7175673669816717	2.628056456411215E-37	oxidoreductase activity
GO:0006839	332	14	5	1	140	4	1	false	0.34707264337689164	0.7175673669816717	1.5361894079185723E-19	mitochondrial transport
GO:1903076	332	5	5	1	14	1	3	false	0.3571428571428571	0.7338850174216027	4.995004995004986E-4	regulation of protein localization to plasma membrane
GO:0007275	332	88	5	3	123	3	2	false	0.3626185889280677	0.7405702665471467	1.5779446403838658E-31	multicellular organism development
GO:0048732	332	8	5	1	58	3	1	false	0.3647912885662503	0.7405702665471467	5.217035699399583E-10	gland development
GO:0031300	332	16	5	1	149	4	2	false	0.3682837541438355	0.7431833841106142	8.169725523611353E-22	intrinsic component of organelle membrane
GO:0005758	332	7	5	1	34	2	2	false	0.3743315508021356	0.7466323998582125	1.8588687370994322E-7	mitochondrial intermembrane space
GO:0072655	332	12	5	1	32	1	2	false	0.37500000000000233	0.7466323998582125	4.428838398950101E-9	establishment of protein localization to mitochondrion
GO:0098588	332	68	5	3	125	4	1	false	0.37879010976252586	0.7466323998582125	5.338578596020604E-37	bounding membrane of organelle
GO:0001775	332	34	5	1	301	4	1	false	0.38245658359660106	0.7466323998582125	1.096872865953499E-45	cell activation
GO:0012505	332	140	5	3	320	5	3	false	0.3833092576420688	0.7466323998582125	1.2780402730496864E-94	endomembrane system
GO:0031974	332	141	5	3	320	5	1	false	0.38902961285537185	0.7466323998582125	1.0011315472221832E-94	membrane-enclosed lumen
GO:0032991	332	143	5	3	323	5	1	false	0.3928887849587126	0.7466323998582125	1.0960354658490998E-95	protein-containing complex
GO:0030545	332	5	5	1	23	2	1	false	0.3952569169960467	0.7466323998582125	2.971856518767258E-5	receptor regulator activity
GO:0060429	332	21	5	2	33	2	1	false	0.3977272727272716	0.7466323998582125	2.8183517084227716E-9	epithelium development
GO:0050790	332	43	5	1	192	2	2	false	0.39866928446773103	0.7466323998582125	6.482229349189333E-44	regulation of catalytic activity
GO:0001736	332	4	5	2	6	2	2	false	0.39999999999999963	0.7466323998582125	0.06666666666666664	establishment of planar polarity
GO:0002478	332	4	5	2	6	2	2	false	0.39999999999999963	0.7466323998582125	0.06666666666666664	antigen processing and presentation of exogenous peptide antigen
GO:0060071	332	4	5	2	6	2	2	false	0.39999999999999963	0.7466323998582125	0.06666666666666664	Wnt signaling pathway, planar cell polarity pathway
GO:0019904	332	25	5	1	257	5	1	false	0.40306007969527047	0.7466323998582125	2.9255001888459096E-35	protein domain specific binding
GO:0019900	332	25	5	1	62	1	1	false	0.4032258064516162	0.7466323998582125	6.784005293429779E-18	kinase binding
GO:0034613	332	82	5	3	110	3	2	false	0.4103419516263578	0.7533026512369961	9.125355053770069E-27	cellular protein localization
GO:0009653	332	45	5	2	102	3	2	false	0.41129877693652017	0.7533026512369961	5.042318268602827E-30	anatomical structure morphogenesis
GO:0005576	332	87	5	2	320	5	1	false	0.41354097367616177	0.7533151790749542	9.649887824327865E-81	extracellular region
GO:0005765	332	17	5	2	26	2	2	false	0.41846153846153833	0.7543837831115461	3.200460866364746E-7	lysosomal membrane
GO:0042803	332	18	5	1	43	1	2	false	0.4186046511627867	0.7543837831115461	1.6437661327614276E-12	protein homodimerization activity
GO:0055114	332	40	5	1	241	3	1	false	0.42130071702634636	0.7552039448823336	1.3193013820658839E-46	oxidation-reduction process
GO:0098800	332	9	5	1	54	3	3	false	0.4279148524431543	0.763001615202873	1.880428706003304E-10	inner mitochondrial membrane protein complex
GO:0019538	332	151	5	2	229	2	3	false	0.43380831992642055	0.764032254116039	2.896184247071563E-63	protein metabolic process
GO:1990778	332	14	5	1	82	3	1	false	0.43410117434507256	0.764032254116039	4.54820114545564E-16	protein localization to cell periphery
GO:0031981	332	85	5	2	186	3	2	false	0.4352943406239747	0.764032254116039	3.463003682760075E-55	nuclear lumen
GO:0043233	332	141	5	3	301	5	2	false	0.44058416774533626	0.7667001133478454	9.71439598844852E-90	organelle lumen
GO:0005773	332	143	5	3	305	5	2	false	0.4413644569420831	0.7667001133478454	6.063984474011862E-91	vacuole
GO:0007005	332	26	5	1	147	3	1	false	0.44476685336391875	0.7686483568391826	1.889922851802546E-29	mitochondrion organization
GO:0005737	332	276	5	5	323	5	2	false	0.453126855165647	0.777536727137485	1.020639794972702E-57	cytoplasm
GO:0070013	332	141	5	3	296	5	2	false	0.45542269584781797	0.777536727137485	2.358028283743369E-88	intracellular organelle lumen
GO:0030141	332	26	5	1	140	3	2	false	0.46274632467937865	0.777536727137485	7.619929956424852E-29	secretory granule
GO:0050794	332	181	5	3	303	4	2	false	0.4700467111680596	0.777536727137485	4.259610972159962E-88	regulation of cellular process
GO:0065007	332	213	5	4	317	5	1	false	0.4703421049637383	0.777536727137485	1.5929685663942652E-86	biological regulation
GO:0007169	332	16	5	2	23	2	1	false	0.4743083003952572	0.777536727137485	4.079018751249198E-6	transmembrane receptor protein tyrosine kinase signaling pathway
GO:0016817	332	38	5	1	80	1	1	false	0.47500000000000014	0.777536727137485	1.0267647787081223E-23	hydrolase activity, acting on acid anhydrides
GO:0019884	332	5	5	2	7	2	1	false	0.4761904761904759	0.777536727137485	0.047619047619047596	antigen processing and presentation of exogenous antigen
GO:0071829	332	5	5	2	7	2	3	false	0.4761904761904759	0.777536727137485	0.047619047619047596	plasma lipoprotein particle disassembly
GO:0048002	332	5	5	2	7	2	1	false	0.4761904761904759	0.777536727137485	0.047619047619047596	antigen processing and presentation of peptide antigen
GO:0045184	332	91	5	3	151	4	2	false	0.47866487759817067	0.777536727137485	1.304012256873343E-43	establishment of protein localization
GO:0002263	332	25	5	1	52	1	3	false	0.4807692307692319	0.777536727137485	2.094016394765807E-15	cell activation involved in immune response
GO:0016887	332	18	5	1	37	1	1	false	0.4864864864864845	0.777536727137485	5.658466750501292E-11	ATPase activity
GO:0006996	332	147	5	3	186	3	1	false	0.49151377885606296	0.777536727137485	4.594775237629756E-41	organelle organization
GO:0140352	332	39	5	1	310	5	2	false	0.49183973989082824	0.777536727137485	1.6999776394640338E-50	export from cell
GO:0030234	332	14	5	1	49	2	2	false	0.4940476190476233	0.777536727137485	1.4809354604982287E-12	enzyme regulator activity
GO:0006886	332	67	5	3	109	4	3	false	0.49943639070035617	0.777536727137485	3.5489693428246305E-31	intracellular protein transport
GO:0005048	332	5	5	1	10	1	1	false	0.4999999999999995	0.777536727137485	0.003968253968253954	signal sequence binding
GO:0016670	332	2	5	1	4	1	1	false	0.5000000000000001	0.777536727137485	0.16666666666666674	oxidoreductase activity, acting on a sulfur group of donors, oxygen as acceptor
GO:0019886	332	3	5	2	4	2	2	false	0.5000000000000002	0.777536727137485	0.25000000000000006	antigen processing and presentation of exogenous peptide antigen via MHC class II
GO:0030131	332	3	5	2	4	2	2	false	0.5000000000000002	0.777536727137485	0.25000000000000006	clathrin adaptor complex
GO:0016043	332	186	5	3	302	4	2	false	0.5023898941038543	0.777536727137485	9.351822633513702E-87	cellular component organization
GO:0050896	332	159	5	3	317	5	1	false	0.502976280462824	0.777536727137485	8.377343028585279E-95	response to stimulus
GO:0044267	332	136	5	2	191	2	2	false	0.5059244971066768	0.778523084588813	2.5126095675146334E-49	cellular protein metabolic process
GO:0048284	332	31	5	1	147	3	1	false	0.5113223371540355	0.783252852822318	1.6153452963777616E-32	organelle fusion
GO:1901564	332	170	5	2	231	2	2	false	0.540749105966486	0.8245812158855464	2.0553796289262964E-57	organonitrogen compound metabolic process
GO:0005515	332	257	5	5	289	5	1	false	0.5537125748559114	0.8405456654344241	2.789102920783782E-43	protein binding
GO:0043168	332	71	5	1	127	1	1	false	0.5590551181102328	0.8414800242130751	2.0071600237836754E-37	anion binding
GO:0044403	332	45	5	2	60	2	1	false	0.5593220338983051	0.8414800242130751	1.8799081160634936E-14	symbiotic process
GO:0030136	332	7	5	2	13	3	1	false	0.5629370629370636	0.8431546231546242	5.827505827505821E-4	clathrin-coated vesicle
GO:0042175	332	44	5	1	234	4	2	false	0.5679409387415293	0.8443118102178688	1.1351017326524123E-48	nuclear outer membrane-endoplasmic reticulum membrane network
GO:1903827	332	22	5	1	91	3	3	false	0.5687204181586238	0.8443118102178688	1.422644554245429E-21	regulation of cellular protein localization
GO:0005794	332	48	5	1	305	5	3	false	0.5778390904479384	0.8509347280036874	3.501421699777021E-57	Golgi apparatus
GO:0042802	332	41	5	1	257	5	1	false	0.583750291947811	0.8509347280036874	1.520502992779233E-48	identical protein binding
GO:0050662	332	10	5	1	17	1	1	false	0.5882352941176482	0.8509347280036874	5.141916906622793E-5	coenzyme binding
GO:0072659	332	13	5	1	22	1	2	false	0.5909090909090884	0.8509347280036874	2.0103735274013903E-6	protein localization to plasma membrane
GO:0070727	332	84	5	3	126	4	2	false	0.5926021505376068	0.8509347280036874	1.9629795921281835E-34	cellular macromolecule localization
GO:0016020	332	234	5	4	320	5	1	false	0.5930639865468796	0.8509347280036874	2.5954870699920162E-80	membrane
GO:0007166	332	54	5	2	96	3	1	false	0.594246920492715	0.8509347280036874	3.2705861006024975E-28	cell surface receptor signaling pathway
GO:0032880	332	32	5	1	123	3	2	false	0.598557271306354	0.8509347280036874	2.928901522338143E-30	regulation of protein localization
GO:0008083	332	3	5	1	5	1	1	false	0.5999999999999999	0.8509347280036874	0.10000000000000002	growth factor activity
GO:0090175	332	4	5	2	5	2	3	false	0.5999999999999999	0.8509347280036874	0.19999999999999998	regulation of establishment of planar polarity
GO:0071705	332	94	5	3	140	4	1	false	0.6011582808831204	0.8509347280036874	4.444629003458063E-38	nitrogen compound transport
GO:0044260	332	185	5	2	238	2	2	false	0.6034818990886686	0.8509347280036874	2.4850019142082423E-54	cellular macromolecule metabolic process
GO:0060341	332	26	5	1	126	4	2	false	0.6082349855756437	0.8540632922457997	1.5866322538108142E-27	regulation of cellular localization
GO:0072657	332	22	5	1	82	3	1	false	0.6135953026196872	0.8580150082275294	1.967500484886262E-20	protein localization to membrane
GO:0051234	332	142	5	4	160	4	1	false	0.6174139625379839	0.8596938775510203	3.660178160186764E-24	establishment of localization
GO:0071944	332	181	5	3	320	5	1	false	0.6223927336698976	0.8596938775510203	1.6523234958712685E-94	cell periphery
GO:0006955	332	44	5	1	159	3	2	false	0.6243985402192918	0.8596938775510203	2.6387780983453675E-40	immune response
GO:0001889	332	5	5	1	8	1	2	false	0.6249999999999999	0.8596938775510203	0.01785714285714285	liver development
GO:0005488	332	289	5	5	317	5	1	false	0.6278447053038606	0.860096201981305	9.727631283239548E-41	binding
GO:0048731	332	80	5	3	93	3	2	false	0.6331396513724712	0.8622449641851061	3.852654648545616E-16	system development
GO:0043231	332	275	5	5	301	5	2	false	0.6345304187474965	0.8622449641851061	4.4222740532663693E-38	intracellular membrane-bounded organelle
GO:0005783	332	56	5	1	305	5	3	false	0.6400354915070743	0.8662327736461206	1.1763121725146903E-62	endoplasmic reticulum
GO:0000139	332	25	5	1	85	3	2	false	0.6535385238432905	0.8809699301407555	4.581604854954413E-22	Golgi membrane
GO:0034622	332	33	5	1	50	1	1	false	0.6599999999999995	0.8845144356955386	1.0154986014844862E-13	cellular protein-containing complex assembly
GO:0071702	332	99	5	3	140	4	1	false	0.6650646477423341	0.8845144356955386	2.3191166339177585E-36	organic substance transport
GO:0005743	332	26	5	1	39	1	2	false	0.6666666666666647	0.8845144356955386	1.2311593462993105E-10	mitochondrial inner membrane
GO:0030176	332	10	5	1	15	1	2	false	0.6666666666666671	0.8845144356955386	3.330003330003327E-4	integral component of endoplasmic reticulum membrane
GO:0043230	332	61	5	1	308	5	2	false	0.670989087076783	0.8867581268426503	4.699990618188255E-66	extracellular organelle
GO:0055085	332	35	5	1	140	4	1	false	0.6881702508510552	0.9059116192843969	8.300566303458763E-34	transmembrane transport
GO:0033036	332	116	5	3	160	4	1	false	0.6964415562880992	0.909343546556651	1.9131141213004037E-40	macromolecule localization
GO:0043299	332	23	5	1	33	1	2	false	0.6969696969696924	0.909343546556651	1.0803681548954001E-8	leukocyte degranulation
GO:0072594	332	32	5	1	97	3	2	false	0.703743895822002	0.909343546556651	2.256106603235784E-26	establishment of protein localization to organelle
GO:0016787	332	80	5	1	176	2	1	false	0.7038961038961178	0.909343546556651	3.5862928687109536E-52	hydrolase activity
GO:0050789	332	194	5	3	317	5	2	false	0.7042690375409077	0.909343546556651	2.4766152093736326E-91	regulation of biological process
GO:0071840	332	196	5	3	317	5	1	false	0.7149295004914882	0.9195848918535554	6.307892396524805E-91	cellular component organization or biogenesis
GO:0043226	332	301	5	5	320	5	1	false	0.7348818575477933	0.9275089345261192	5.295747701953036E-31	organelle
GO:0030554	332	39	5	1	53	1	1	false	0.7358490566037698	0.9275089345261192	4.159768549865546E-13	adenyl nucleotide binding
GO:0015036	332	3	5	1	4	1	1	false	0.7500000000000001	0.9275089345261192	0.25000000000000006	disulfide oxidoreductase activity
GO:0005615	332	77	5	1	320	5	2	false	0.7500036323339827	0.9275089345261192	3.955364899049155E-76	extracellular space
GO:0019899	332	62	5	1	257	5	1	false	0.7516519585408351	0.9275089345261192	3.699868506446755E-61	enzyme binding
GO:0046903	332	41	5	1	140	4	1	false	0.7544376685259193	0.9275089345261192	2.3191166339177254E-36	secretion
GO:0048856	332	93	5	3	102	3	1	false	0.7557716948165633	0.9275089345261192	4.366020704126291E-13	anatomical structure development
GO:0019866	332	32	5	1	131	5	2	false	0.7596689997282424	0.9275089345261192	2.8987512571365007E-31	organelle inner membrane
GO:0022607	332	74	5	1	196	3	2	false	0.7610901616793644	0.9275089345261192	6.4300649144691875E-56	cellular component assembly
GO:0061025	332	32	5	1	62	2	1	false	0.7699629825489304	0.9275089345261192	2.217866739953471E-18	membrane fusion
GO:0032879	332	61	5	1	239	5	2	false	0.7741655645902492	0.9275089345261192	1.8672097616714306E-58	regulation of localization
GO:0015833	332	91	5	3	99	3	2	false	0.7745347436068701	0.9275089345261192	5.841092059361547E-12	peptide transport
GO:0045321	332	32	5	1	61	2	2	false	0.7781420765027471	0.9275089345261192	4.5835912625704516E-18	leukocyte activation
GO:0005886	332	181	5	3	234	4	2	false	0.7783895104450771	0.9275089345261192	6.856774497015748E-54	plasma membrane
GO:0043170	332	204	5	2	231	2	1	false	0.7794466403160951	0.9275089345261192	8.056574582401013E-36	macromolecule metabolic process
GO:0031224	332	83	5	1	320	5	2	false	0.7796130556444895	0.9275089345261192	5.555848797752734E-79	intrinsic component of membrane
GO:0043229	332	296	5	5	311	5	2	false	0.7797257467720722	0.9275089345261192	7.482623334090945E-26	intracellular organelle
GO:0002274	332	25	5	1	32	1	1	false	0.7812500000000027	0.9275089345261192	2.9710124259623696E-7	myeloid leukocyte activation
GO:0002366	332	25	5	1	32	1	2	false	0.7812500000000027	0.9275089345261192	2.9710124259623696E-7	leukocyte activation involved in immune response
GO:0016055	332	16	5	2	18	2	2	false	0.7843137254902024	0.9275089345261192	0.006535947712418325	Wnt signaling pathway
GO:0002252	332	32	5	1	60	2	1	false	0.7864406779661025	0.9275089345261192	9.641347138510144E-18	immune effector process
GO:0006887	332	29	5	1	73	3	3	false	0.7870602611100479	0.9275089345261192	5.257986014314309E-21	exocytosis
GO:0031966	332	33	5	1	126	5	2	false	0.7871971211515072	0.9275089345261192	4.234354772294679E-31	mitochondrial membrane
GO:0048193	332	27	5	1	68	3	1	false	0.787293479128431	0.9275089345261192	1.4687700593172575E-19	Golgi vesicle transport
GO:0070062	332	61	5	1	77	1	2	false	0.7922077922077801	0.9275089345261192	7.314897360217393E-17	extracellular exosome
GO:0006605	332	27	5	1	67	3	1	false	0.793758480325651	0.9275089345261192	2.4360088788676776E-19	protein targeting
GO:0005622	332	309	5	5	323	5	1	false	0.8001377293400946	0.9275089345261192	8.623222322410371E-25	intracellular
GO:0043227	332	288	5	5	301	5	1	false	0.8007039402104146	0.9275089345261192	4.8646131053025507E-23	membrane-bounded organelle
GO:0005789	332	41	5	1	125	4	2	false	0.8009053410893194	0.9275089345261192	5.888938776384369E-34	endoplasmic reticulum membrane
GO:0008104	332	108	5	3	116	3	1	false	0.8054762092637808	0.9296078168558017	1.5740597524929278E-12	protein localization
GO:0003674	332	317	5	5	330	5	1	false	0.8169243664469401	0.9311394243096982	1.4373803489818437E-23	molecular_function
GO:0008150	332	317	5	5	330	5	1	false	0.8169243664469401	0.9311394243096982	1.4373803489818437E-23	biological_process
GO:1901363	332	146	5	2	289	5	1	false	0.8211008874339001	0.9311394243096982	2.1774838635715286E-86	heterocyclic compound binding
GO:0099503	332	29	5	1	67	3	1	false	0.8239014716626707	0.9311394243096982	1.2679738523337252E-19	secretory vesicle
GO:0005634	332	140	5	2	275	5	1	false	0.8259471799558724	0.9311394243096982	3.585439627802201E-82	nucleus
GO:0045055	332	24	5	1	29	1	1	false	0.8275862068965539	0.9311394243096982	8.420698075870488E-6	regulated exocytosis
GO:0097159	332	148	5	2	289	5	1	false	0.8294477284859315	0.9311394243096982	2.332972468032242E-86	organic cyclic compound binding
GO:0044085	332	87	5	1	196	3	1	false	0.8301202479406563	0.9311394243096982	5.9906150047478836E-58	cellular component biogenesis
GO:0006906	332	30	5	1	68	3	3	false	0.8316705243834397	0.9311394243096982	5.594002289707509E-20	vesicle fusion
GO:0065003	332	50	5	1	84	2	2	false	0.8390705679862445	0.9363138457329946	2.7092900639714183E-24	protein-containing complex assembly
GO:0002443	332	27	5	1	32	1	1	false	0.8437500000000042	0.9384282178217869	4.965835054822817E-6	leukocyte mediated immunity
GO:0002275	332	23	5	1	27	1	2	false	0.8518518518518517	0.9412572971378667	5.698005698005678E-5	myeloid cell activation involved in immune response
GO:0048519	332	100	5	1	317	5	2	false	0.8518797496351612	0.9412572971378667	3.1130121432912196E-85	negative regulation of biological process
GO:0032940	332	37	5	1	43	1	2	false	0.8604651162790651	0.9476364189086436	1.640297786221319E-7	secretion by cell
GO:0015031	332	89	5	3	93	3	2	false	0.875144490852761	0.9558992368474569	3.424968361854713E-7	protein transport
GO:0003824	332	176	5	2	317	5	1	false	0.8758258763525187	0.9558992368474569	5.762522426740682E-94	catalytic activity
GO:0030134	332	6	5	1	13	3	2	false	0.8776223776223784	0.9558992368474569	5.827505827505821E-4	COPII-coated ER to Golgi transport vesicle
GO:0036230	332	22	5	1	25	1	1	false	0.8800000000000047	0.9558992368474569	4.347826086956512E-4	granulocyte activation
GO:0065008	332	88	5	1	213	4	1	false	0.883753623112731	0.9558992368474569	3.463367658727237E-62	regulation of biological quality
GO:0000166	332	64	5	2	68	2	2	false	0.8849868305531353	0.9558992368474569	1.2279204553129064E-6	nucleotide binding
GO:0002444	332	24	5	1	27	1	1	false	0.8888888888888917	0.9570465033723851	3.418803418803417E-4	myeloid leukocyte mediated immunity
GO:0005575	332	323	5	5	330	5	1	false	0.897749255296524	0.9585534335635916	1.2608201210965122E-14	cellular_component
GO:0042886	332	91	5	3	94	3	1	false	0.9063068843066391	0.9585534335635916	7.460236937125096E-6	amide transport
GO:0008152	332	241	5	3	317	5	1	false	0.9086518075467755	0.9585534335635916	2.8355804392380033E-75	metabolic process
GO:0090174	332	30	5	1	33	1	2	false	0.9090909090909052	0.9585534335635916	1.8328445747800497E-4	organelle membrane fusion
GO:0042277	332	10	5	1	11	1	1	false	0.9090909090909116	0.9585534335635916	0.09090909090909106	peptide binding
GO:0016032	332	43	5	2	45	2	1	false	0.9121212121212161	0.9585534335635916	0.0010101010101010136	viral process
GO:0002283	332	21	5	1	23	1	2	false	0.9130434782608692	0.9585534335635916	0.00395256916996046	neutrophil activation involved in immune response
GO:0043312	332	21	5	1	23	1	3	false	0.9130434782608692	0.9585534335635916	0.00395256916996046	neutrophil degranulation
GO:0002446	332	22	5	1	24	1	1	false	0.9166666666666672	0.9593685300207045	0.0036231884057970902	neutrophil mediated immunity
GO:0019901	332	23	5	1	25	1	1	false	0.9200000000000014	0.9598761609907136	0.003333333333333328	protein kinase binding
GO:0006810	332	140	5	4	142	4	1	false	0.944261312556201	0.9810916787390455	9.989012086704952E-5	transport
GO:0043167	332	127	5	1	289	5	1	false	0.9461566634723733	0.9810916787390455	1.781196708628032E-85	ion binding
GO:0110165	332	320	5	5	323	5	1	false	0.9541354641474554	0.9863302190726764	1.797164469842868E-7	cellular anatomical entity
GO:1903561	332	61	5	1	94	3	2	false	0.9592969472710277	0.9864247411470972	4.0533542331974894E-26	extracellular vesicle
GO:0044237	332	233	5	2	303	4	2	false	0.9602914334247263	0.9864247411470972	1.3766529258402167E-70	cellular metabolic process
GO:0033365	332	54	5	1	82	3	1	false	0.9630081300812907	0.9864247411470972	1.48058126695794E-22	protein localization to organelle
GO:0099500	332	29	5	1	30	1	2	false	0.966666666666665	0.9868908052836844	0.03333333333333326	vesicle fusion to plasma membrane
GO:0017076	332	53	5	1	64	2	1	false	0.9727182539682445	0.9868908052836844	1.3448166657791911E-12	purine nucleotide binding
GO:0017111	332	37	5	1	38	1	1	false	0.9736842105263206	0.9868908052836844	0.026315789473684306	nucleoside-triphosphatase activity
GO:0006807	332	219	5	2	241	3	1	false	0.977374173162825	0.9868908052836844	1.1902212656387908E-31	nitrogen compound metabolic process
GO:0009987	332	301	5	4	317	5	1	false	0.9781054271951056	0.9868908052836844	2.956787001756026E-27	cellular process
GO:0044238	332	224	5	2	241	3	1	false	0.9864824042084611	0.990892139988551	2.03072183529897E-26	primary metabolic process
GO:0016021	332	82	5	1	83	1	1	false	0.987951807228941	0.990892139988551	0.012048192771084355	integral component of membrane
GO:0071704	332	231	5	2	241	3	1	false	0.9954361186828099	0.9954361186828098	6.633945754754382E-18	organic substance metabolic process
GO:0000000	332	330	5	5	0	0	0	true	1.0	1.0	1.0	Gene Ontology
GO:0016462	332	38	5	1	38	1	1	true	1.0	1.0	1.0	pyrophosphatase activity
GO:0016818	332	38	5	1	38	1	1	true	1.0	1.0	1.0	hydrolase activity, acting on acid anhydrides, in phosphorus-containing anhydrides
GO:0098852	332	17	5	2	17	2	1	true	1.0	1.0	1.0	lytic vacuole membrane
GO:0016971	332	2	5	1	2	1	1	true	1.0	1.0	1.0	flavin-linked sulfhydryl oxidase activity
GO:0016972	332	2	5	1	2	1	1	true	1.0	1.0	1.0	thiol oxidase activity
GO:0050750	332	1	5	1	1	1	1	true	1.0	1.0	1.0	low-density lipoprotein particle receptor binding
GO:0034383	332	5	5	2	5	2	2	true	1.0	1.0	1.0	low-density lipoprotein particle clearance
GO:0035615	332	2	5	2	2	2	2	true	1.0	1.0	1.0	clathrin adaptor activity
GO:0005764	332	26	5	2	26	2	1	true	1.0	1.0	1.0	lysosome
GO:0090495	332	5	5	2	5	2	1	true	1.0	1.0	1.0	low-density lipoprotein particle disassembly
GO:0042119	332	22	5	1	22	1	1	true	1.0	1.0	1.0	neutrophil activation
GO:0030128	332	2	5	2	2	2	2	true	1.0	1.0	1.0	clathrin coat of endocytic vesicle
GO:0030546	332	5	5	1	5	1	1	true	1.0	1.0	1.0	signaling receptor activator activity
GO:0015035	332	3	5	1	3	1	1	true	1.0	1.0	1.0	protein disulfide oxidoreductase activity
