## Supplementary File S1 for "Computational identification of human biological processes and protein sequence motifs putatively targeted by SARS-CoV-2 proteins using protein-protein interaction networks": table-starsCluster7-Parent-Child-Union-Benjamini-Hochberg.txt

ID	Pop.total	Pop.term	Study.total	Study.term	Pop.family	Study.family	nparents	is.trivial	p	p.adjusted	p.min	name
GO:0051087	332	7	1	1	257	1	1	false	0.02723735408560352	0.6764705882352947	7.390754343919458E-14	chaperone binding
GO:0007021	332	1	1	1	33	1	1	false	0.030303030303030103	0.6764705882352947	0.030303030303030103	tubulin complex assembly
GO:0006457	332	17	1	1	301	1	1	false	0.05647840531560967	0.6764705882352947	4.124309291699016E-28	protein folding
GO:0007023	332	1	1	1	17	1	1	false	0.058823529411764754	0.6764705882352947	0.058823529411764754	post-chaperonin tubulin folding pathway
GO:0048487	332	1	1	1	12	1	1	false	0.08333333333333322	0.7666666666666656	0.08333333333333322	beta-tubulin binding
GO:0008092	332	29	1	1	257	1	1	false	0.11284046692607178	0.8419642857142329	5.907857191344258E-39	cytoskeletal protein binding
GO:0099080	332	41	1	1	320	1	1	false	0.12812499999999197	0.8419642857142329	9.469478588462338E-53	supramolecular complex
GO:0005730	332	27	1	1	144	1	2	false	0.1874999999999995	0.9422837370243548	7.7884394543986E-30	nucleolus
GO:0043933	332	62	1	1	186	1	1	false	0.3333333333333436	0.9422837370243548	6.181405663292854E-51	protein-containing complex subunit organization
GO:0043228	332	111	1	1	301	1	1	false	0.36877076411957943	0.9422837370243548	1.8525115236992402E-85	non-membrane-bounded organelle
GO:0005874	332	17	1	1	46	1	2	false	0.3695652173913007	0.9422837370243548	5.715281718520946E-13	microtubule
GO:0043232	332	111	1	1	296	1	2	false	0.3749999999999757	0.9422837370243548	1.885231836043961E-84	intracellular non-membrane-bounded organelle
GO:0022607	332	74	1	1	196	1	2	false	0.3775510204081777	0.9422837370243548	6.4300649144691875E-56	cellular component assembly
GO:0005829	332	126	1	1	320	1	2	false	0.39374999999996896	0.9422837370243548	1.490023087055551E-92	cytosol
GO:0015631	332	12	1	1	29	1	1	false	0.4137931034482762	0.9422837370243548	1.9269331981396968E-8	tubulin binding
GO:0099513	332	25	1	1	59	1	2	false	0.42372881355931863	0.9422837370243548	3.3020731042150167E-17	polymeric cytoskeletal fiber
GO:0031974	332	141	1	1	320	1	1	false	0.4406249999999634	0.9422837370243548	1.0011315472221832E-94	membrane-enclosed lumen
GO:0044085	332	87	1	1	196	1	1	false	0.4438775510204166	0.9422837370243548	5.9906150047478836E-58	cellular component biogenesis
GO:0031981	332	85	1	1	186	1	2	false	0.4569892473118425	0.9422837370243548	3.463003682760075E-55	nuclear lumen
GO:0043233	332	141	1	1	301	1	2	false	0.46843853820592707	0.9422837370243548	9.71439598844852E-90	organelle lumen
GO:0070013	332	141	1	1	296	1	2	false	0.47635135135129486	0.9422837370243548	2.358028283743369E-88	intracellular organelle lumen
GO:0005856	332	55	1	1	111	1	1	false	0.4954954954954878	0.9422837370243548	5.120458204656901E-33	cytoskeleton
GO:1901363	332	146	1	1	289	1	1	false	0.5051903114187236	0.9422837370243548	2.1774838635715286E-86	heterocyclic compound binding
GO:0005634	332	140	1	1	275	1	1	false	0.509090909090953	0.9422837370243548	3.585439627802201E-82	nucleus
GO:0097159	332	148	1	1	289	1	1	false	0.5121107266436711	0.9422837370243548	2.332972468032242E-86	organic cyclic compound binding
GO:0065003	332	50	1	1	84	1	2	false	0.5952380952381104	0.9793548387096765	2.7092900639714183E-24	protein-containing complex assembly
GO:0016043	332	186	1	1	302	1	2	false	0.6158940397350137	0.9793548387096765	9.351822633513702E-87	cellular component organization
GO:0071840	332	196	1	1	317	1	1	false	0.6182965299683778	0.9793548387096765	6.307892396524805E-91	cellular component organization or biogenesis
GO:0003723	332	60	1	1	95	1	1	false	0.6315789473683985	0.9793548387096765	8.323540185513295E-27	RNA binding
GO:0003676	332	95	1	1	148	1	2	false	0.641891891891887	0.9793548387096765	1.7274591868160112E-41	nucleic acid binding
GO:0034622	332	33	1	1	50	1	1	false	0.6599999999999995	0.9793548387096765	1.0154986014844862E-13	cellular protein-containing complex assembly
GO:0015630	332	38	1	1	55	1	1	false	0.6909090909090803	0.9907120743035349	1.465238339242963E-14	microtubule cytoskeleton
GO:0099081	332	30	1	1	41	1	1	false	0.7317073170731768	0.9907120743035349	3.16509586166351E-10	supramolecular polymer
GO:0005737	332	276	1	1	323	1	2	false	0.854489164086709	0.9907120743035349	1.020639794972702E-57	cytoplasm
GO:0005515	332	257	1	1	289	1	1	false	0.8892733564014671	0.9907120743035349	2.789102920783782E-43	protein binding
GO:0005488	332	289	1	1	317	1	1	false	0.9116719242900415	0.9907120743035349	9.727631283239548E-41	binding
GO:0043231	332	275	1	1	301	1	2	false	0.913621262458341	0.9907120743035349	4.4222740532663693E-38	intracellular membrane-bounded organelle
GO:0043226	332	301	1	1	320	1	1	false	0.9406250000000284	0.9907120743035349	5.295747701953036E-31	organelle
GO:0009987	332	301	1	1	317	1	1	false	0.9495268138801245	0.9907120743035349	2.956787001756026E-27	cellular process
GO:0043229	332	296	1	1	311	1	2	false	0.9517684887461438	0.9907120743035349	7.482623334090945E-26	intracellular organelle
GO:0005622	332	309	1	1	323	1	1	false	0.9566563467493658	0.9907120743035349	8.623222322410371E-25	intracellular
GO:0043227	332	288	1	1	301	1	1	false	0.9568106312292117	0.9907120743035349	4.8646131053025507E-23	membrane-bounded organelle
GO:0003674	332	317	1	1	330	1	1	false	0.9606060606061347	0.9907120743035349	1.4373803489818437E-23	molecular_function
GO:0008150	332	317	1	1	330	1	1	false	0.9606060606061347	0.9907120743035349	1.4373803489818437E-23	biological_process
GO:0005575	332	323	1	1	330	1	1	false	0.9787878787877955	0.9907120743035349	1.2608201210965122E-14	cellular_component
GO:0110165	332	320	1	1	323	1	1	false	0.9907120743035348	0.9907120743035349	1.797164469842868E-7	cellular anatomical entity
GO:0000000	332	330	1	1	0	0	0	true	1.0	1.0	1.0	Gene Ontology
GO:0099512	332	30	1	1	30	1	1	true	1.0	1.0	1.0	supramolecular fiber
