## Supplementary File S1 for "Computational identification of human biological processes and protein sequence motifs putatively targeted by SARS-CoV-2 proteins using protein-protein interaction networks": table-starsCluster10-Parent-Child-Union-Benjamini-Hochberg.txt

ID	Pop.total	Pop.term	Study.total	Study.term	Pop.family	Study.family	nparents	is.trivial	p	p.adjusted	p.min	name
GO:1901657	332	3	3	2	49	2	1	false	0.002551020408163282	0.30334653421330166	5.427702996092057E-5	glycosyl compound metabolic process
GO:0051341	332	6	3	2	160	3	3	false	0.0034780272271318314	0.30334653421330166	4.71848255322417E-11	regulation of oxidoreductase activity
GO:0055114	332	40	3	3	241	3	1	false	0.0042882688935572755	0.30334653421330166	1.3193013820658839E-46	oxidation-reduction process
GO:2000377	332	9	3	2	126	2	2	false	0.004571428571428582	0.30334653421330166	6.072957787708897E-14	regulation of reactive oxygen species metabolic process
GO:2000378	332	4	3	2	47	2	3	false	0.0055504162812210255	0.30334653421330166	5.6064810921424795E-6	negative regulation of reactive oxygen species metabolic process
GO:0031983	332	10	3	2	206	3	2	false	0.006226407209817535	0.30334653421330166	3.291954551554355E-17	vesicle lumen
GO:0016491	332	34	3	3	178	3	2	false	0.006474957151019705	0.30334653421330166	2.628056456411215E-37	oxidoreductase activity
GO:0072593	332	12	3	2	233	3	1	false	0.007114315313220395	0.30334653421330166	2.4955153331076395E-20	reactive oxygen species metabolic process
GO:0060205	332	10	3	2	183	3	3	false	0.007867777544437219	0.30334653421330166	1.1064790890230766E-16	cytoplasmic vesicle lumen
GO:0006471	332	1	3	1	99	1	1	false	0.010101010101009915	0.35050505050504405	0.010101010101009915	protein ADP-ribosylation
GO:0070403	332	1	3	1	71	1	2	false	0.014084507042253632	0.3998816350484329	0.014084507042253632	NAD+ binding
GO:0009163	332	1	3	1	65	1	4	false	0.01538461538461524	0.3998816350484329	0.01538461538461524	nucleoside biosynthetic process
GO:0045428	332	1	3	1	122	2	5	false	0.016393442622951008	0.3998816350484329	0.008196721311475488	regulation of nitric oxide biosynthetic process
GO:0016936	332	1	3	1	60	1	1	false	0.016666666666666833	0.3998816350484329	0.016666666666666833	galactoside binding
GO:0006809	332	1	3	1	97	2	4	false	0.02061855670103082	0.3998816350484329	0.01030927835051539	nitric oxide biosynthetic process
GO:0060041	332	2	3	1	93	1	2	false	0.02150537634408571	0.3998816350484329	2.337540906965817E-4	retina development in camera-type eye
GO:0042136	332	1	3	1	132	3	2	false	0.022727272727273408	0.3998816350484329	0.00757575757575782	neurotransmitter biosynthetic process
GO:0044283	332	14	3	2	151	3	2	false	0.022811680519134722	0.3998816350484329	5.0655436286656337E-20	small molecule biosynthetic process
GO:0002931	332	2	3	1	84	1	1	false	0.023809523809524242	0.3998816350484329	2.868617326448713E-4	response to ischemia
GO:0042802	332	41	3	2	257	2	1	false	0.024927042801554705	0.3998816350484329	1.520502992779233E-48	identical protein binding
GO:0010566	332	1	3	1	80	2	3	false	0.025000000000000147	0.3998816350484329	0.01250000000000005	regulation of ketone biosynthetic process
GO:0140029	332	29	3	2	301	3	2	false	0.025352726141399204	0.3998816350484329	4.713239866887489E-41	exocytic process
GO:0033558	332	2	3	1	74	1	3	false	0.027027027027026945	0.4077555816686239	3.702332469455773E-4	protein deacetylase activity
GO:0030141	332	26	3	2	140	2	2	false	0.03340184994861019	0.4348370927318288	7.619929956424852E-29	secretory granule
GO:0001775	332	34	3	2	301	3	1	false	0.03461616240180146	0.4348370927318288	1.096872865953499E-45	cell activation
GO:0009116	332	2	3	1	170	3	3	false	0.035085276714232796	0.4348370927318288	6.961364427426755E-5	nucleoside metabolic process
GO:0048511	332	4	3	1	317	3	1	false	0.03749626832324541	0.4348370927318288	2.4222819613468664E-9	rhythmic process
GO:2001057	332	3	3	1	219	3	1	false	0.040719443043220775	0.4348370927318288	5.791497965156775E-7	reactive nitrogen species metabolic process
GO:1904813	332	2	3	1	141	3	2	false	0.04224924012158037	0.4348370927318288	1.0131712259371244E-4	ficolin-1-rich granule lumen
GO:0140352	332	39	3	2	310	3	2	false	0.04269688970596844	0.4348370927318288	1.6999776394640338E-50	export from cell
GO:0042181	332	2	3	1	135	3	4	false	0.044112769485903786	0.4348370927318288	1.1055831951353733E-4	ketone biosynthetic process
GO:1903409	332	2	3	1	134	3	2	false	0.04443945685108389	0.4348370927318288	1.1222085063404396E-4	reactive oxygen species biosynthetic process
GO:0045019	332	1	3	1	22	1	5	false	0.04545454545454528	0.4348370927318288	0.04545454545454528	negative regulation of nitric oxide biosynthetic process
GO:1904406	332	1	3	1	44	2	4	false	0.04545454545454561	0.4348370927318288	0.02272727272727276	negative regulation of nitric oxide metabolic process
GO:0009123	332	1	3	1	21	1	1	false	0.04761904761904764	0.4348370927318288	0.04761904761904764	nucleoside monophosphate metabolic process
GO:0098732	332	5	3	1	104	1	1	false	0.04807692307692181	0.4348370927318288	1.0873995188474074E-8	macromolecule deacylation
GO:0019213	332	2	3	1	80	2	1	false	0.049683544303797185	0.4348370927318288	3.164556962025298E-4	deacetylase activity
GO:0035601	332	5	3	1	99	1	2	false	0.050505050505049574	0.4348370927318288	1.3981488285804573E-8	protein deacylation
GO:0042133	332	4	3	1	233	3	2	false	0.05083809190661512	0.4348370927318288	8.356559694623004E-9	neurotransmitter metabolic process
GO:1903426	332	2	3	1	77	2	3	false	0.05160628844839296	0.4348370927318288	3.417634996582316E-4	regulation of reactive oxygen species biosynthetic process
GO:0006665	332	3	3	1	171	3	2	false	0.05201360519293009	0.4348370927318288	1.2212920048118077E-6	sphingolipid metabolic process
GO:0046037	332	1	3	1	19	1	3	false	0.052631578947368335	0.4348370927318288	0.052631578947368335	GMP metabolic process
GO:0006672	332	2	3	1	36	1	2	false	0.055555555555555615	0.43813131313131376	0.0015873015873015955	ceramide metabolic process
GO:0070670	332	1	3	1	17	1	1	false	0.058823529411764754	0.43813131313131376	0.058823529411764754	response to interleukin-4
GO:0051287	332	2	3	1	65	2	2	false	0.06105769230769116	0.43813131313131376	4.8076923076922174E-4	NAD binding
GO:0036047	332	1	3	1	16	1	2	false	0.06249999999999998	0.43813131313131376	0.06249999999999998	peptidyl-lysine demalonylation
GO:0036049	332	1	3	1	16	1	2	false	0.06249999999999998	0.43813131313131376	0.06249999999999998	peptidyl-lysine desuccinylation
GO:0031903	332	5	3	1	80	1	3	false	0.06250000000000025	0.43813131313131376	4.159731008498279E-8	microbody membrane
GO:1901659	332	1	3	1	32	2	2	false	0.06250000000000042	0.43813131313131376	0.03125000000000015	glycosyl compound biosynthetic process
GO:0051354	332	2	3	1	92	3	4	false	0.06450071667462888	0.43813131313131376	2.3889154323936682E-4	negative regulation of oxidoreductase activity
GO:0071353	332	1	3	1	15	1	2	false	0.06666666666666664	0.43813131313131376	0.06666666666666664	cellular response to interleukin-4
GO:0034404	332	3	3	1	88	2	3	false	0.0673981191222563	0.43813131313131376	9.112779762338636E-6	nucleobase-containing small molecule biosynthetic process
GO:0042579	332	7	3	1	305	3	2	false	0.06750100376732872	0.43813131313131376	2.2001313195515677E-14	microbody
GO:0030149	332	3	3	1	44	1	3	false	0.06818181818181827	0.43813131313131376	7.550588945937783E-5	sphingolipid catabolic process
GO:0042180	332	6	3	1	238	3	3	false	0.07404369170967662	0.458849457504518	4.2213907064059186E-12	cellular ketone metabolic process
GO:0016810	332	3	3	1	80	2	1	false	0.07405063291139195	0.458849457504518	1.2171372930866255E-5	hydrolase activity, acting on carbon-nitrogen (but not peptide) bonds
GO:0010565	332	5	3	1	126	2	3	false	0.07809523809523818	0.47542188805346747	4.094624311053706E-9	regulation of cellular ketone metabolic process
GO:0001505	332	7	3	1	88	1	1	false	0.07954545454545227	0.4759012539184817	1.5752155990974982E-10	regulation of neurotransmitter levels
GO:0046903	332	41	3	2	140	2	1	false	0.08427543679341547	0.48194444444445184	2.3191166339177254E-36	secretion
GO:0031974	332	141	3	3	320	3	1	false	0.08452674927544299	0.48194444444445184	1.0011315472221832E-94	membrane-enclosed lumen
GO:0048880	332	7	3	1	80	1	1	false	0.08750000000000036	0.48194444444445184	3.147904546971588E-10	sensory system development
GO:0016614	332	1	3	1	34	3	1	false	0.08823529411764644	0.48194444444445184	0.029411764705882217	oxidoreductase activity, acting on CH-OH group of donors
GO:0044242	332	8	3	1	90	1	3	false	0.08888888888889018	0.48194444444445184	1.2900642109961757E-11	cellular lipid catabolic process
GO:0031324	332	45	3	2	239	3	4	false	0.09179562932634307	0.48194444444445184	9.380756565819572E-50	negative regulation of cellular metabolic process
GO:0002376	332	60	3	2	317	3	1	false	0.0930038429139951	0.48194444444445184	2.8140636816218703E-66	immune system process
GO:1901136	332	5	3	1	102	2	2	false	0.0960978450786241	0.48194444444445184	1.200600252101989E-8	carbohydrate derivative catabolic process
GO:0042278	332	2	3	1	20	1	2	false	0.10000000000000006	0.48194444444445184	0.005263157894736846	purine nucleoside metabolic process
GO:0043230	332	61	3	2	308	3	2	false	0.10119534932714824	0.48194444444445184	4.699990618188255E-66	extracellular organelle
GO:0043233	332	141	3	3	301	3	2	false	0.10162557361747385	0.48194444444445184	9.71439598844852E-90	organelle lumen
GO:0005775	332	8	3	1	228	3	2	false	0.10204588309884527	0.48194444444445184	6.251305631916616E-15	vacuolar lumen
GO:0070661	332	3	3	1	29	1	1	false	0.1034482758620689	0.48194444444445184	2.7367268746579103E-4	leukocyte proliferation
GO:1901293	332	9	3	1	86	1	3	false	0.10465116279069833	0.48194444444445184	2.1745916958221334E-12	nucleoside phosphate biosynthetic process
GO:0046039	332	2	3	1	19	1	3	false	0.10526315789473668	0.48194444444445184	0.005847953216374287	GTP metabolic process
GO:0070013	332	141	3	3	296	3	2	false	0.10688109416921718	0.48194444444445184	2.358028283743369E-88	intracellular organelle lumen
GO:0010660	332	3	3	1	28	1	2	false	0.10714285714285729	0.48194444444445184	3.052503052503051E-4	regulation of muscle cell apoptotic process
GO:0006177	332	1	3	1	9	1	4	false	0.11111111111111104	0.48194444444445184	0.11111111111111104	GMP biosynthetic process
GO:0006183	332	1	3	1	9	1	4	false	0.11111111111111104	0.48194444444445184	0.11111111111111104	GTP biosynthetic process
GO:0009124	332	1	3	1	9	1	2	false	0.11111111111111104	0.48194444444445184	0.11111111111111104	nucleoside monophosphate biosynthetic process
GO:0042451	332	1	3	1	9	1	3	false	0.11111111111111104	0.48194444444445184	0.11111111111111104	purine nucleoside biosynthetic process
GO:0016042	332	10	3	1	90	1	2	false	0.11111111111111281	0.48194444444445184	1.748054486444731E-13	lipid catabolic process
GO:0048284	332	31	3	2	147	3	1	false	0.11266424377970269	0.48264805668588684	1.6153452963777616E-32	organelle fusion
GO:1901135	332	49	3	2	231	3	1	false	0.11463486200526235	0.4851011843393419	2.246113118834996E-51	carbohydrate derivative metabolic process
GO:0031970	332	7	3	1	168	3	2	false	0.1205540725777412	0.5004385088361833	1.5144895614483472E-12	organelle envelope lumen
GO:0010657	332	4	3	1	33	1	1	false	0.12121212121212037	0.5004385088361833	2.443792766373403E-5	muscle cell apoptotic process
GO:0050896	332	159	3	3	317	3	1	false	0.12499624455459861	0.5004385088361833	8.377343028585279E-95	response to stimulus
GO:0097708	332	67	3	2	301	3	2	false	0.12561895132166873	0.5004385088361833	8.974987399792062E-69	intracellular vesicle
GO:0050790	332	43	3	2	192	3	2	false	0.1264880132267998	0.5004385088361833	6.482229349189333E-44	regulation of catalytic activity
GO:0044281	332	54	3	2	241	3	1	false	0.12691235958957964	0.5004385088361833	3.376360827531214E-55	small molecule metabolic process
GO:0065009	332	73	3	2	318	3	2	false	0.13298937148858167	0.5134703464474278	7.431659902502291E-74	regulation of molecular function
GO:0072522	332	9	3	1	131	2	6	false	0.1331767469172003	0.5134703464474278	4.2299733312539324E-14	purine-containing compound biosynthetic process
GO:0007423	332	8	3	1	58	1	1	false	0.13793103448276028	0.5187827688116814	5.217035699399583E-10	sensory organ development
GO:0034774	332	10	3	2	26	2	2	false	0.13846153846153897	0.5187827688116814	1.8826240390380827E-7	secretory granule lumen
GO:0036094	332	68	3	2	289	3	1	false	0.13903976224635842	0.5187827688116814	6.018445741359042E-68	small molecule binding
GO:0005615	332	77	3	2	320	3	2	false	0.14494144437214967	0.5231692307692319	3.955364899049155E-76	extracellular space
GO:0016798	332	6	3	1	80	2	1	false	0.1452531645569613	0.5231692307692319	3.327784806798611E-9	hydrolase activity, acting on glycosyl bonds
GO:0031410	332	67	3	2	276	3	2	false	0.14714059028880663	0.5231692307692319	6.591846186257567E-66	cytoplasmic vesicle
GO:0048523	332	74	3	2	302	3	3	false	0.14975512089939685	0.5231692307692319	1.751432125515845E-72	negative regulation of cellular process
GO:0046983	332	20	3	1	257	2	1	false	0.14986624513617847	0.5231692307692319	3.288357739507666E-30	protein dimerization activity
GO:0010656	332	3	3	1	20	1	3	false	0.15000000000000008	0.5231692307692319	8.771929824561416E-4	negative regulation of muscle cell apoptotic process
GO:0101002	332	2	3	1	26	2	1	false	0.1507692307692311	0.5231692307692319	0.003076923076923083	ficolin-1-rich granule
GO:0006887	332	29	3	2	73	2	3	false	0.15449010654490164	0.5307729403077314	5.257986014314309E-21	exocytosis
GO:1903427	332	2	3	1	24	2	4	false	0.16304347826086937	0.5461566126680699	0.0036231884057970967	negative regulation of reactive oxygen species biosynthetic process
GO:1903509	332	6	3	1	70	2	2	false	0.16521739130434746	0.5461566126680699	7.626835126167025E-9	liposaccharide metabolic process
GO:0009058	332	133	3	3	241	3	1	false	0.16636833972811735	0.5461566126680699	2.0095681436308257E-71	biosynthetic process
GO:0015925	332	1	3	1	6	1	1	false	0.1666666666666666	0.5461566126680699	0.1666666666666666	galactosidase activity
GO:0048037	332	17	3	1	289	3	1	false	0.16683746669399252	0.5461566126680699	8.398145712527633E-28	cofactor binding
GO:0003824	332	176	3	3	317	3	1	false	0.16984120645820922	0.5507934452429776	5.762522426740682E-94	catalytic activity
GO:0044249	332	131	3	3	233	3	2	false	0.1759334715898389	0.5507936507936522	8.407194884874783E-69	cellular biosynthetic process
GO:0005576	332	87	3	2	320	3	1	false	0.18070325900513182	0.5507936507936522	9.649887824327865E-81	extracellular region
GO:0005975	332	15	3	1	231	3	2	false	0.1831718689512192	0.5507936507936522	7.311247717480977E-24	carbohydrate metabolic process
GO:0099503	332	29	3	2	67	2	1	false	0.18362731795567921	0.5507936507936522	1.2679738523337252E-19	secretory vesicle
GO:1901265	332	64	3	2	148	2	2	false	0.18532818532816858	0.5507936507936522	1.645072286270353E-43	nucleoside phosphate binding
GO:0005102	332	25	3	1	257	2	1	false	0.18543287937742156	0.5507936507936522	2.9255001888459096E-35	signaling receptor binding
GO:0006955	332	44	3	2	159	3	2	false	0.18564285268780661	0.5507936507936522	2.6387780983453675E-40	immune response
GO:0006906	332	30	3	2	68	2	3	false	0.1909569798068497	0.5507936507936522	5.594002289707509E-20	vesicle fusion
GO:0043202	332	5	3	1	26	1	2	false	0.19230769230769207	0.5507936507936522	1.5202189115232473E-5	lysosomal lumen
GO:0017144	332	16	3	1	233	3	1	false	0.1929581444158988	0.5507936507936522	4.695991578196025E-25	drug metabolic process
GO:0009892	332	70	3	2	247	3	3	false	0.19434609036664774	0.5507936507936522	2.0037132184006642E-63	negative regulation of metabolic process
GO:0044092	332	22	3	1	317	3	2	false	0.19465852067776598	0.5507936507936522	2.2456583069159364E-34	negative regulation of molecular function
GO:0019377	332	2	3	1	10	1	3	false	0.1999999999999998	0.5507936507936522	0.022222222222222185	glycolipid catabolic process
GO:0046651	332	2	3	1	10	1	2	false	0.1999999999999998	0.5507936507936522	0.022222222222222185	lymphocyte proliferation
GO:0009311	332	3	3	1	15	1	1	false	0.19999999999999987	0.5507936507936522	0.002197802197802196	oligosaccharide metabolic process
GO:0036046	332	1	3	1	5	1	1	false	0.19999999999999998	0.5507936507936522	0.19999999999999998	protein demalonylation
GO:0036048	332	1	3	1	5	1	1	false	0.19999999999999998	0.5507936507936522	0.19999999999999998	protein desuccinylation
GO:0061698	332	1	3	1	5	1	1	false	0.19999999999999998	0.5507936507936522	0.19999999999999998	protein deglutarylation
GO:0046390	332	9	3	1	45	1	3	false	0.2000000000000005	0.5507936507936522	1.1284603934692157E-9	ribose phosphate biosynthetic process
GO:0043086	332	13	3	1	180	3	3	false	0.20244073399869605	0.5531254700594294	4.660644512795425E-20	negative regulation of catalytic activity
GO:0005758	332	7	3	1	34	1	2	false	0.20588235294117554	0.5581341911764681	1.8588687370994322E-7	mitochondrial intermembrane space
GO:0009991	332	10	3	1	48	1	1	false	0.2083333333333325	0.5604005167958634	1.5288846296038503E-10	response to extracellular stimulus
GO:0090407	332	16	3	1	138	2	2	false	0.2191896752353678	0.5850678254359433	2.986699224766841E-21	organophosphate biosynthetic process
GO:0002263	332	25	3	2	52	2	3	false	0.22624434389140388	0.5920825160316017	2.094016394765807E-15	cell activation involved in immune response
GO:0016050	332	46	3	2	147	3	1	false	0.23081372369448264	0.5920825160316017	3.002897810158567E-39	vesicle organization
GO:0016043	332	186	3	3	302	3	2	false	0.23217090933084797	0.5920825160316017	9.351822633513702E-87	cellular component organization
GO:0016192	332	68	3	2	140	2	1	false	0.23412127440902647	0.5920825160316017	1.1280901237497449E-41	vesicle-mediated transport
GO:0071840	332	196	3	3	317	3	1	false	0.23498249677218458	0.5920825160316017	6.307892396524805E-91	cellular component organization or biogenesis
GO:0048519	332	100	3	2	317	3	2	false	0.23499580721159793	0.5920825160316017	3.1130121432912196E-85	negative regulation of biological process
GO:0072521	332	20	3	1	222	3	5	false	0.24766807119746603	0.5920825160316017	6.952578378839943E-29	purine-containing compound metabolic process
GO:0004497	332	3	3	1	34	3	1	false	0.2488302139037418	0.5920825160316017	1.671122994652395E-4	monooxygenase activity
GO:0046209	332	3	3	1	23	2	4	false	0.24901185770750933	0.5920825160316017	5.6465273856578E-4	nitric oxide metabolic process
GO:0031982	332	94	3	2	288	3	1	false	0.24924719589351085	0.5920825160316017	2.0082683884375954E-78	vesicle
GO:0046466	332	3	3	1	12	1	2	false	0.2499999999999996	0.5920825160316017	0.004545454545454539	membrane lipid catabolic process
GO:0032769	332	1	3	1	4	1	3	false	0.25000000000000006	0.5920825160316017	0.25000000000000006	negative regulation of monooxygenase activity
GO:0000104	332	1	3	1	4	1	1	false	0.25000000000000006	0.5920825160316017	0.25000000000000006	succinate dehydrogenase activity
GO:0010662	332	1	3	1	4	1	2	false	0.25000000000000006	0.5920825160316017	0.25000000000000006	regulation of striated muscle cell apoptotic process
GO:0010664	332	1	3	1	4	1	3	false	0.25000000000000006	0.5920825160316017	0.25000000000000006	negative regulation of striated muscle cell apoptotic process
GO:0006643	332	7	3	1	28	1	1	false	0.2500000000000004	0.5920825160316017	8.44566061957362E-7	membrane lipid metabolic process
GO:0008283	332	29	3	1	317	3	1	false	0.25082458171943933	0.5920825160316017	9.761290907057908E-42	cell population proliferation
GO:0062012	332	15	3	1	162	3	2	false	0.25427737520127924	0.5961773594246209	1.8367779109312597E-21	regulation of small molecule metabolic process
GO:0034097	332	17	3	1	66	1	1	false	0.25757575757575885	0.5969541715629222	3.974652765991947E-16	response to cytokine
GO:0061024	332	62	3	2	186	3	1	false	0.25804935370155135	0.5969541715629222	6.181405663292854E-51	membrane organization
GO:0061025	332	32	3	2	62	2	1	false	0.26229508196721807	0.6027575724677131	2.217866739953471E-18	membrane fusion
GO:0005766	332	7	3	1	26	1	1	false	0.2692307692307689	0.6146255060728737	1.520218911523251E-6	primary lysosome
GO:0045321	332	32	3	2	61	2	2	false	0.27103825136612547	0.6147076681310166	4.5835912625704516E-18	leukocyte activation
GO:0071345	332	15	3	1	54	1	2	false	0.27777777777777934	0.6259018759018794	1.155491263851551E-13	cellular response to cytokine stimulus
GO:0002252	332	32	3	2	60	2	1	false	0.28022598870056536	0.6273446327683624	9.641347138510144E-18	immune effector process
GO:1901658	332	1	3	1	7	2	2	false	0.2857142857142857	0.6314831665150136	0.14285714285714285	glycosyl compound catabolic process
GO:0006687	332	2	3	1	7	1	2	false	0.2857142857142857	0.6314831665150136	0.047619047619047596	glycosphingolipid metabolic process
GO:0055086	332	22	3	1	139	2	2	false	0.2924616828276383	0.6416923359485492	4.6405373434628346E-26	nucleobase-containing small molecule metabolic process
GO:0010941	332	29	3	1	182	2	2	false	0.29403193491590585	0.6416923359485492	2.6805431924256342E-34	regulation of cell death
GO:0005759	332	19	3	1	167	3	2	false	0.30557810993568163	0.6627225259230095	2.068108966567513E-25	mitochondrial matrix
GO:0044255	332	28	3	1	233	3	2	false	0.3201326570425395	0.6764132553606242	8.554968570183498E-37	cellular lipid metabolic process
GO:0016627	332	4	3	1	34	3	1	false	0.3215240641711206	0.6764132553606242	2.1562877350353505E-5	oxidoreductase activity, acting on the CH-CH group of donors
GO:0008219	332	37	3	1	301	3	1	false	0.3262449582772826	0.6764132553606242	2.717000951113241E-48	cell death
GO:0043169	332	73	3	2	127	2	1	false	0.3284589426321774	0.6764132553606242	3.4252055470801852E-37	cation binding
GO:0000323	332	26	3	1	143	2	1	false	0.3316261203584832	0.6764132553606242	4.1538343756792934E-29	lytic vacuole
GO:0006753	332	21	3	1	63	1	3	false	0.33333333333333176	0.6764132553606242	3.6206388198451145E-17	nucleoside phosphate metabolic process
GO:1904229	332	1	3	1	6	2	2	false	0.3333333333333332	0.6764132553606242	0.1666666666666666	regulation of succinate dehydrogenase activity
GO:0036054	332	1	3	1	3	1	2	false	0.33333333333333337	0.6764132553606242	0.33333333333333337	protein-malonyllysine demalonylase activity
GO:0036055	332	1	3	1	3	1	2	false	0.33333333333333337	0.6764132553606242	0.33333333333333337	protein-succinyllysine desuccinylase activity
GO:0061697	332	1	3	1	3	1	2	false	0.33333333333333337	0.6764132553606242	0.33333333333333337	protein-glutaryllysine deglutarylase activity
GO:0009141	332	7	3	1	21	1	1	false	0.33333333333333354	0.6764132553606242	8.599931200550419E-6	nucleoside triphosphate metabolic process
GO:0019637	332	30	3	1	231	3	2	false	0.3424877761311593	0.6870697839181938	2.346119563890903E-38	organophosphate metabolic process
GO:0005829	332	126	3	2	320	3	2	false	0.3425448778612321	0.6870697839181938	1.490023087055551E-92	cytosol
GO:0031090	332	125	3	2	312	3	2	false	0.3524610437794109	0.7028964493761816	1.2842637636445822E-90	organelle membrane
GO:0006629	332	33	3	1	231	3	2	false	0.3716347066640753	0.7368985326424807	9.60056126947221E-41	lipid metabolic process
GO:0009890	332	23	3	1	159	3	3	false	0.37623125263365775	0.7395580336244941	3.2101525395175106E-28	negative regulation of biosynthetic process
GO:0018205	332	16	3	1	42	1	1	false	0.38095238095238326	0.7395580336244941	6.005655347801604E-12	peptidyl-lysine modification
GO:0031327	332	21	3	1	143	3	4	false	0.3812959590604145	0.7395580336244941	1.3089693473413409E-25	negative regulation of cellular biosynthetic process
GO:0009889	332	77	3	2	183	3	2	false	0.3815011182097534	0.7395580336244941	1.3741511091756133E-53	regulation of biosynthetic process
GO:0019693	332	19	3	1	88	2	3	false	0.38714733542319224	0.742933717226122	1.1222725563149738E-19	ribose phosphate metabolic process
GO:0016705	332	5	3	1	34	3	1	false	0.389371657754008	0.742933717226122	3.593812891725586E-6	oxidoreductase activity, acting on paired donors, with incorporation or reduction of molecular oxygen
GO:0016020	332	234	3	3	320	3	1	false	0.389665523156064	0.742933717226122	2.5954870699920162E-80	membrane
GO:1901564	332	170	3	3	231	3	2	false	0.3967067676959093	0.7522254010408772	2.0553796289262964E-57	organonitrogen compound metabolic process
GO:0005794	332	48	3	1	305	3	3	false	0.40283105100845945	0.7596868190213881	3.501421699777021E-57	Golgi apparatus
GO:0012505	332	140	3	2	320	3	3	false	0.40644777311171804	0.7601314348302346	1.2780402730496864E-94	endomembrane system
GO:0043167	332	127	3	2	289	3	1	false	0.40930141784116186	0.7601314348302346	1.781196708628032E-85	ion binding
GO:0005740	332	34	3	1	83	1	2	false	0.40963855421686995	0.7601314348302346	4.551607307471931E-24	mitochondrial envelope
GO:0060548	332	20	3	1	85	2	3	false	0.4173669467787227	0.7646208864646067	7.122820056875624E-20	negative regulation of cell death
GO:0031326	332	77	3	2	173	3	3	false	0.41748442891071813	0.7646208864646067	3.898827641592344E-51	regulation of cellular biosynthetic process
GO:1903561	332	61	3	2	94	2	2	false	0.41866849691145613	0.7646208864646067	4.0533542331974894E-26	extracellular vesicle
GO:0018193	332	42	3	1	99	1	1	false	0.424242424242414	0.7707440901157993	6.101240639317122E-29	peptidyl-amino acid modification
GO:0009165	332	9	3	1	21	1	2	false	0.42857142857142905	0.770855437665759	3.4021705848331363E-6	nucleotide biosynthetic process
GO:0019866	332	32	3	1	131	2	2	false	0.4302994715208284	0.770855437665759	2.8987512571365007E-31	organelle inner membrane
GO:0016787	332	80	3	2	176	3	1	false	0.43161665920291387	0.770855437665759	3.5862928687109536E-52	hydrolase activity
GO:0031975	332	55	3	1	320	3	1	false	0.4331896551724006	0.770855437665759	2.891426569991788E-63	envelope
GO:0051172	332	38	3	1	219	3	3	false	0.43708377228058415	0.7716716322133993	1.8319921489444876E-43	negative regulation of nitrogen compound metabolic process
GO:0008152	332	241	3	3	317	3	1	false	0.4380959986917569	0.7716716322133993	2.8355804392380033E-75	metabolic process
GO:0031323	332	125	3	2	270	3	3	false	0.444339640089462	0.7731530778164936	2.2743000902764235E-80	regulation of cellular metabolic process
GO:0007005	332	26	3	1	147	3	1	false	0.44476685336391875	0.7731530778164936	1.889922851802546E-29	mitochondrion organization
GO:0006164	332	9	3	1	20	1	3	false	0.45000000000000057	0.7731530778164936	5.9537985234579775E-6	purine nucleotide biosynthetic process
GO:0003677	332	43	3	1	95	1	1	false	0.4526315789473598	0.7731530778164936	4.71732334845822E-28	DNA binding
GO:0005773	332	143	3	2	305	3	2	false	0.4531853595195484	0.7731530778164936	6.063984474011862E-91	vacuole
GO:0044237	332	233	3	3	303	3	2	false	0.45335647071550217	0.7731530778164936	1.3766529258402167E-70	cellular metabolic process
GO:0031967	332	55	3	1	301	3	3	false	0.45533172590803067	0.7731530778164936	1.1684485053198144E-61	organelle envelope
GO:0031966	332	33	3	1	126	2	2	false	0.45676190476190537	0.7731530778164936	4.234354772294679E-31	mitochondrial membrane
GO:0043603	332	36	3	1	135	2	1	false	0.463681592039773	0.775885792913674	1.290357983014499E-33	cellular amide metabolic process
GO:0070887	332	64	3	1	136	1	2	false	0.470588235294119	0.775885792913674	2.1234658401598604E-40	cellular response to chemical stimulus
GO:0009152	332	9	3	1	19	1	3	false	0.4736842105263153	0.775885792913674	1.0825088224469062E-5	purine ribonucleotide biosynthetic process
GO:0009260	332	9	3	1	19	1	3	false	0.4736842105263153	0.775885792913674	1.0825088224469062E-5	ribonucleotide biosynthetic process
GO:0042582	332	7	3	1	26	2	2	false	0.4738461538461548	0.775885792913674	1.520218911523251E-6	azurophil granule
GO:0019222	332	135	3	2	278	3	2	false	0.478344996267979	0.775885792913674	4.8300570633987896E-83	regulation of metabolic process
GO:0043299	332	23	3	2	33	2	2	false	0.47916666666666763	0.775885792913674	1.0803681548954001E-8	leukocyte degranulation
GO:0006996	332	147	3	3	186	3	1	false	0.49151377885606296	0.775885792913674	4.594775237629756E-41	organelle organization
GO:0005739	332	62	3	1	305	3	2	false	0.4955447680229305	0.775885792913674	2.3211928702357086E-66	mitochondrion
GO:1901070	332	1	3	1	2	1	2	false	0.5	0.775885792913674	0.5	guanosine-containing compound biosynthetic process
GO:0051001	332	1	3	1	2	1	3	false	0.5	0.775885792913674	0.5	negative regulation of nitric-oxide synthase activity
GO:0006677	332	1	3	1	2	1	2	false	0.5	0.775885792913674	0.5	glycosylceramide metabolic process
GO:0042455	332	1	3	1	2	1	2	false	0.5	0.775885792913674	0.5	ribonucleoside biosynthetic process
GO:0010665	332	1	3	1	2	1	2	false	0.5	0.775885792913674	0.5	regulation of cardiac muscle cell apoptotic process
GO:0010667	332	1	3	1	2	1	3	false	0.5	0.775885792913674	0.5	negative regulation of cardiac muscle cell apoptotic process
GO:0046129	332	1	3	1	2	1	3	false	0.5	0.775885792913674	0.5	purine ribonucleoside biosynthetic process
GO:0046477	332	1	3	1	2	1	3	false	0.5	0.775885792913674	0.5	glycosylceramide catabolic process
GO:0010658	332	2	3	1	4	1	1	false	0.5000000000000001	0.775885792913674	0.16666666666666674	striated muscle cell apoptotic process
GO:0097367	332	60	3	1	289	3	1	false	0.5038374747316287	0.775885792913674	1.3495665134156008E-63	carbohydrate derivative binding
GO:0046914	332	21	3	1	71	2	1	false	0.5070422535211306	0.775885792913674	1.8270708961531386E-18	transition metal ion binding
GO:0051179	332	160	3	2	317	3	1	false	0.5071201343213085	0.775885792913674	8.483385345403164E-95	localization
GO:1901363	332	146	3	2	289	3	1	false	0.5078123430146754	0.775885792913674	2.1774838635715286E-86	heterocyclic compound binding
GO:0043412	332	104	3	1	204	1	1	false	0.5098039215686389	0.775885792913674	7.248316467404357E-61	macromolecule modification
GO:0005634	332	140	3	2	275	3	1	false	0.5136848552906594	0.7783783615103006	3.585439627802201E-82	nucleus
GO:0097159	332	148	3	2	289	3	1	false	0.5182258699749647	0.7818451168752727	2.332972468032242E-86	organic cyclic compound binding
GO:1901137	332	31	3	1	143	3	2	false	0.5223715451464893	0.7846879920598779	4.2123740812290795E-32	carbohydrate derivative biosynthetic process
GO:0043069	332	19	3	1	36	1	3	false	0.5277777777777791	0.7893917624521094	1.163129276491937E-10	negative regulation of programmed cell death
GO:0046649	332	10	3	1	32	2	1	false	0.53427419354839	0.7956787345978169	1.5500934396325465E-8	lymphocyte activation
GO:1901565	332	44	3	1	179	3	2	false	0.5733773508424933	0.8473825524636592	6.4080961353583355E-43	organonitrogen compound catabolic process
GO:0043066	332	19	3	1	33	1	3	false	0.5757575757575728	0.8473825524636592	1.2212857403165354E-9	negative regulation of apoptotic process
GO:0098805	332	58	3	1	234	3	1	false	0.576317816661163	0.8473825524636592	2.051964356975559E-56	whole membrane
GO:0050662	332	10	3	1	17	1	1	false	0.5882352941176482	0.8531667977970135	5.141916906622793E-5	coenzyme binding
GO:0071944	332	181	3	2	320	3	1	false	0.5981767906784149	0.8531667977970135	1.6523234958712685E-94	cell periphery
GO:0044271	332	95	3	2	168	3	2	false	0.5982355426840319	0.8531667977970135	1.8279814708349726E-49	cellular nitrogen compound biosynthetic process
GO:0009142	332	6	3	1	10	1	2	false	0.5999999999999995	0.8531667977970135	0.00476190476190475	nucleoside triphosphate biosynthetic process
GO:0016709	332	3	3	1	5	1	2	false	0.5999999999999999	0.8531667977970135	0.10000000000000002	oxidoreductase activity, acting on paired donors, with incorporation or reduction of molecular oxygen, NAD(P)H as one donor, and incorporation of one atom of oxygen
GO:1901576	332	131	3	2	231	3	2	false	0.6004773658085906	0.8531667977970135	4.411369896105297E-68	organic substance biosynthetic process
GO:0034641	332	135	3	2	237	3	2	false	0.6041918682411748	0.8531667977970135	8.681028562847372E-70	cellular nitrogen compound metabolic process
GO:0035578	332	5	3	1	14	2	3	false	0.6043956043956034	0.8531667977970135	4.995004995004986E-4	azurophil granule lumen
GO:0002274	332	25	3	2	32	2	1	false	0.6048387096774217	0.8531667977970135	2.9710124259623696E-7	myeloid leukocyte activation
GO:0002366	332	25	3	2	32	2	2	false	0.6048387096774217	0.8531667977970135	2.9710124259623696E-7	leukocyte activation involved in immune response
GO:0006793	332	63	3	1	233	3	1	false	0.6134648243572434	0.8618311500079492	1.4851844070197817E-58	phosphorus metabolic process
GO:0005737	332	276	3	3	323	3	2	false	0.6229151768921921	0.8680929596718744	1.020639794972702E-57	cytoplasm
GO:0048513	332	58	3	1	93	1	2	false	0.6236559139784782	0.8680929596718744	2.099695306684583E-26	animal organ development
GO:0070062	332	61	3	2	77	2	2	false	0.6254272043745492	0.8680929596718744	7.314897360217393E-17	extracellular exosome
GO:0003723	332	60	3	1	95	1	1	false	0.6315789473683985	0.8711188269677471	8.323540185513295E-27	RNA binding
GO:0036211	332	99	3	1	156	1	2	false	0.6346153846153822	0.8711188269677471	5.062497877892816E-44	protein modification process
GO:0050794	332	181	3	2	303	3	2	false	0.6446611746606339	0.8711188269677471	4.259610972159962E-88	regulation of cellular process
GO:1901575	332	70	3	1	236	3	2	false	0.6538692705298643	0.8711188269677471	8.57810566799085E-62	organic substance catabolic process
GO:0065008	332	88	3	1	213	2	1	false	0.6567455044733324	0.8711188269677471	3.463367658727237E-62	regulation of biological quality
GO:0009605	332	48	3	1	159	3	1	false	0.6625664210880529	0.8711188269677471	7.426995379600725E-42	response to external stimulus
GO:1901566	332	63	3	1	207	3	2	false	0.6655005199271129	0.8711188269677471	9.492906416754759E-55	organonitrogen compound biosynthetic process
GO:0050789	332	194	3	2	317	3	2	false	0.665679222213928	0.8711188269677471	2.4766152093736326E-91	regulation of biological process
GO:0005743	332	26	3	1	39	1	2	false	0.6666666666666647	0.8711188269677471	1.2311593462993105E-10	mitochondrial inner membrane
GO:0032943	332	2	3	1	3	1	1	false	0.6666666666666667	0.8711188269677471	0.33333333333333337	mononuclear cell proliferation
GO:0050999	332	2	3	1	3	1	2	false	0.6666666666666667	0.8711188269677471	0.33333333333333337	regulation of nitric-oxide synthase activity
GO:0004517	332	2	3	1	3	1	1	false	0.6666666666666667	0.8711188269677471	0.33333333333333337	nitric-oxide synthase activity
GO:0046479	332	2	3	1	3	1	3	false	0.6666666666666667	0.8711188269677471	0.33333333333333337	glycosphingolipid catabolic process
GO:0046514	332	2	3	1	3	1	2	false	0.6666666666666667	0.8711188269677471	0.33333333333333337	ceramide catabolic process
GO:0016137	332	1	3	1	3	2	1	false	0.6666666666666667	0.8711188269677471	0.33333333333333337	glycoside metabolic process
GO:0042803	332	18	3	1	43	2	2	false	0.6677740863787341	0.8711188269677471	1.6437661327614276E-12	protein homodimerization activity
GO:0044248	332	73	3	1	233	3	2	false	0.678101977939199	0.8801926328946438	2.175386576643938E-62	cellular catabolic process
GO:0045055	332	24	3	2	29	2	1	false	0.6798029556650275	0.8801926328946438	8.420698075870488E-6	regulated exocytosis
GO:0071310	332	53	3	1	77	1	2	false	0.6883116883116922	0.8860310354373746	1.826896275686478E-20	cellular response to organic substance
GO:0032502	332	102	3	1	317	3	1	false	0.689418961291329	0.8860310354373746	6.842091461893019E-86	developmental process
GO:1901362	332	76	3	1	166	2	2	false	0.7075575027382701	0.8994933427595225	3.1112899805453504E-49	organic cyclic compound biosynthetic process
GO:0002443	332	27	3	2	32	2	1	false	0.7076612903225833	0.8994933427595225	4.965835054822817E-6	leukocyte mediated immunity
GO:0044267	332	136	3	1	191	1	2	false	0.7120418848167965	0.8994933427595225	2.5126095675146334E-49	cellular protein metabolic process
GO:0005778	332	5	3	1	7	1	2	false	0.7142857142857143	0.8994933427595225	0.047619047619047596	peroxisomal membrane
GO:0043010	332	5	3	1	7	1	1	false	0.7142857142857143	0.8994933427595225	0.047619047619047596	camera-type eye development
GO:0007275	332	88	3	1	123	1	2	false	0.715447154471551	0.8994933427595225	1.5779446403838658E-31	multicellular organism development
GO:0009056	332	83	3	1	241	3	1	false	0.7200663205958726	0.8997007522187399	7.458612962715257E-67	catabolic process
GO:0002275	332	23	3	2	27	2	2	false	0.7207977207977224	0.8997007522187399	5.698005698005678E-5	myeloid cell activation involved in immune response
GO:0006464	332	99	3	1	136	1	2	false	0.7279411764705956	0.9043436293436282	3.510532747907118E-34	cellular protein modification process
GO:0043067	332	27	3	1	37	1	2	false	0.7297297297297288	0.9043436293436282	2.870839748416123E-9	regulation of programmed cell death
GO:0032940	332	37	3	2	43	2	2	false	0.7375415282392022	0.9107719227722532	1.640297786221319E-7	secretion by cell
GO:0065007	332	213	3	2	317	3	1	false	0.7484456259044151	0.91637323943662	1.5929685663942652E-86	biological regulation
GO:0006807	332	219	3	3	241	3	1	false	0.7494353200577138	0.91637323943662	1.1902212656387908E-31	nitrogen compound metabolic process
GO:0007623	332	3	3	1	4	1	1	false	0.7500000000000001	0.91637323943662	0.25000000000000006	circadian rhythm
GO:0005488	332	289	3	3	317	3	1	false	0.757033901689096	0.9217219785477766	9.727631283239548E-41	binding
GO:0043231	332	275	3	3	301	3	2	false	0.7618806875631923	0.9243797153301667	4.4222740532663693E-38	intracellular membrane-bounded organelle
GO:0032501	332	121	3	1	317	3	1	false	0.765017503227746	0.9249514760279716	6.307892396524805E-91	multicellular organismal process
GO:0036230	332	22	3	2	25	2	1	false	0.7700000000000012	0.9277430555555571	4.347826086956512E-4	granulocyte activation
GO:0002444	332	24	3	2	27	2	1	false	0.7863247863247878	0.937160028909445	3.418803418803417E-4	myeloid leukocyte mediated immunity
GO:0051234	332	142	3	2	160	2	1	false	0.7870283018867852	0.937160028909445	3.660178160186764E-24	establishment of localization
GO:0098588	332	68	3	1	125	2	1	false	0.7940645161289931	0.937160028909445	5.338578596020604E-37	bounding membrane of organelle
GO:0140096	332	72	3	1	176	3	1	false	0.7961218092253166	0.937160028909445	3.186684185153766E-51	catalytic activity, acting on a protein
GO:0034654	332	72	3	1	131	2	5	false	0.7990604815031941	0.937160028909445	1.0024322449416023E-38	nucleobase-containing compound biosynthetic process
GO:0032768	332	3	3	1	6	2	2	false	0.7999999999999994	0.937160028909445	0.04999999999999996	regulation of monooxygenase activity
GO:0031667	332	8	3	1	10	1	1	false	0.7999999999999994	0.937160028909445	0.022222222222222185	response to nutrient levels
GO:0006476	332	4	3	1	5	1	1	false	0.7999999999999997	0.937160028909445	0.19999999999999998	protein deacetylation
GO:0044238	332	224	3	3	241	3	1	false	0.8021944825431443	0.937160028909445	2.03072183529897E-26	primary metabolic process
GO:0010033	332	66	3	1	82	1	1	false	0.8048780487804638	0.937160028909445	2.395891735973152E-17	response to organic substance
GO:0043168	332	71	3	1	127	2	1	false	0.8075240594925766	0.937160028909445	2.0071600237836754E-37	anion binding
GO:0051716	332	129	3	1	303	3	2	false	0.8120216941276261	0.9373444380188568	3.79168802137108E-89	cellular response to stimulus
GO:0042981	332	27	3	1	33	1	2	false	0.8181818181818128	0.9373444380188568	9.028791008768711E-7	regulation of apoptotic process
GO:0018130	332	72	3	1	165	3	2	false	0.8234788404772496	0.9373444380188568	1.3059643179360761E-48	heterocycle biosynthetic process
GO:0019438	332	72	3	1	165	3	2	false	0.8234788404772496	0.9373444380188568	1.3059643179360761E-48	aromatic compound biosynthetic process
GO:0090174	332	30	3	2	33	2	2	false	0.8238636363636372	0.9373444380188568	1.8328445747800497E-4	organelle membrane fusion
GO:0002283	332	21	3	2	23	2	2	false	0.8300395256916957	0.9373444380188568	0.00395256916996046	neutrophil activation involved in immune response
GO:0043312	332	21	3	2	23	2	3	false	0.8300395256916957	0.9373444380188568	0.00395256916996046	neutrophil degranulation
GO:0043226	332	301	3	3	320	3	1	false	0.831746835630251	0.9373444380188568	5.295747701953036E-31	organelle
GO:0002446	332	22	3	2	24	2	1	false	0.8369565217391305	0.9373444380188568	0.0036231884057970902	neutrophil mediated immunity
GO:0009987	332	301	3	3	317	3	1	false	0.8556615953893337	0.9373444380188568	2.956787001756026E-27	cellular process
GO:0008270	332	18	3	1	21	1	1	false	0.8571428571428551	0.9373444380188568	7.518796992481195E-4	zinc ion binding
GO:0006664	332	6	3	1	7	1	2	false	0.8571428571428573	0.9373444380188568	0.14285714285714285	glycolipid metabolic process
GO:0009144	332	6	3	1	7	1	1	false	0.8571428571428573	0.9373444380188568	0.14285714285714285	purine nucleoside triphosphate metabolic process
GO:0009199	332	6	3	1	7	1	1	false	0.8571428571428573	0.9373444380188568	0.14285714285714285	ribonucleoside triphosphate metabolic process
GO:0048731	332	80	3	1	93	1	2	false	0.8602150537634249	0.9373444380188568	3.852654648545616E-16	system development
GO:0043229	332	296	3	3	311	3	2	false	0.86174841871753	0.9373444380188568	7.482623334090945E-26	intracellular organelle
GO:0005886	332	181	3	2	234	3	2	false	0.8705786591683229	0.9373444380188568	6.856774497015748E-54	plasma membrane
GO:0003676	332	95	3	1	148	2	2	false	0.8733223018936409	0.9373444380188568	1.7274591868160112E-41	nucleic acid binding
GO:0001654	332	7	3	1	8	1	2	false	0.8749999999999999	0.9373444380188568	0.12499999999999997	eye development
GO:0005622	332	309	3	3	323	3	1	false	0.8751533205940656	0.9373444380188568	8.623222322410371E-25	intracellular
GO:0043227	332	288	3	3	301	3	1	false	0.8755510616784781	0.9373444380188568	4.8646131053025507E-23	membrane-bounded organelle
GO:0006139	332	114	3	1	227	3	5	false	0.8782966226138302	0.9373444380188568	8.784044856095733E-68	nucleobase-containing compound metabolic process
GO:0071704	332	231	3	3	241	3	1	false	0.880134637754299	0.9373444380188568	6.633945754754382E-18	organic substance metabolic process
GO:0006725	332	118	3	1	233	3	1	false	0.8813616086444691	0.9373444380188568	1.414382531872105E-69	cellular aromatic compound metabolic process
GO:0046483	332	118	3	1	233	3	1	false	0.8813616086444691	0.9373444380188568	1.414382531872105E-69	heterocycle metabolic process
GO:0000166	332	64	3	2	68	2	2	false	0.8849868305531353	0.9373444380188568	1.2279204553129064E-6	nucleotide binding
GO:0003674	332	317	3	3	330	3	1	false	0.8860805774401673	0.9373444380188568	1.4373803489818437E-23	molecular_function
GO:0008150	332	317	3	3	330	3	1	false	0.8860805774401673	0.9373444380188568	1.4373803489818437E-23	biological_process
GO:0051171	332	116	3	1	225	3	2	false	0.8879276105060809	0.9373444380188568	3.8902054744834965E-67	regulation of nitrogen compound metabolic process
GO:0042221	332	82	3	1	159	3	1	false	0.8887213835971295	0.9373444380188568	2.342105086452157E-47	response to chemical
GO:0006950	332	84	3	1	159	3	1	false	0.8972783517073959	0.9435017819468677	2.790354863763475E-47	response to stress
GO:1901360	332	124	3	1	231	3	1	false	0.9021178176293718	0.9456397016638	1.0307323807494193E-68	organic cyclic compound metabolic process
GO:0009259	332	19	3	1	21	1	2	false	0.9047619047619065	0.9456397016638	0.0047619047619047675	ribonucleotide metabolic process
GO:0048856	332	93	3	1	102	1	1	false	0.9117647058823641	0.9500971559795205	4.366020704126291E-13	anatomical structure development
GO:0099500	332	29	3	2	30	2	2	false	0.9333333333333298	0.9696606786427109	0.03333333333333326	vesicle fusion to plasma membrane
GO:0005575	332	323	3	3	330	3	1	false	0.9375182808887049	0.9711010252787482	1.2608201210965122E-14	cellular_component
GO:0006915	332	33	3	1	35	1	1	false	0.9428571428571514	0.9711338557492368	0.0016806722689075594	apoptotic process
GO:0046872	332	71	3	2	73	2	1	false	0.9455859969558563	0.9711338557492368	3.805175038051768E-4	metal ion binding
GO:0012501	332	35	3	1	37	1	1	false	0.9459459459459425	0.9711338557492368	0.0015015015015015013	programmed cell death
GO:0009150	332	19	3	1	20	1	2	false	0.9500000000000021	0.9719887955182072	0.05000000000000003	purine ribonucleotide metabolic process
GO:0006163	332	20	3	1	21	1	2	false	0.9523809523809522	0.9719887955182072	0.04761904761904764	purine nucleotide metabolic process
GO:0019538	332	151	3	1	229	3	3	false	0.9614874093452883	0.9784050763718917	2.896184247071563E-63	protein metabolic process
GO:0005515	332	257	3	2	289	3	1	false	0.9667361923248814	0.9807885500462582	2.789102920783782E-43	protein binding
GO:0006810	332	140	3	2	142	2	1	false	0.9719308760364048	0.9807885500462582	9.989012086704952E-5	transport
GO:0110165	332	320	3	3	323	3	1	false	0.9723091101323137	0.9807885500462582	1.797164469842868E-7	cellular anatomical entity
GO:0006796	332	62	3	1	63	1	1	false	0.9841269841269704	0.9898320680929238	0.015873015873015803	phosphate-containing compound metabolic process
GO:0044260	332	185	3	1	238	3	2	false	0.9894412603057822	0.9923009171274753	2.4850019142082423E-54	cellular macromolecule metabolic process
GO:0043170	332	204	3	1	231	3	1	false	0.9985575464973698	0.9985575464973698	8.056574582401013E-36	macromolecule metabolic process
GO:0000000	332	330	3	3	0	0	0	true	1.0	1.0	1.0	Gene Ontology
GO:0016616	332	1	3	1	1	1	1	true	1.0	1.0	1.0	oxidoreductase activity, acting on the CH-OH group of donors, NAD or NADP as acceptor
GO:0016811	332	3	3	1	3	1	1	true	1.0	1.0	1.0	hydrolase activity, acting on carbon-nitrogen (but not peptide) bonds, in linear amides
GO:1901068	332	2	3	1	2	1	1	true	1.0	1.0	1.0	guanosine-containing compound metabolic process
GO:0034979	332	2	3	1	2	1	1	true	1.0	1.0	1.0	NAD-dependent protein deacetylase activity
GO:0150063	332	7	3	1	7	1	1	true	1.0	1.0	1.0	visual system development
GO:0052692	332	1	3	1	1	1	1	true	1.0	1.0	1.0	raffinose alpha-galactosidase activity
GO:0003938	332	1	3	1	1	1	1	true	1.0	1.0	1.0	IMP dehydrogenase activity
GO:0004553	332	6	3	1	6	1	1	true	1.0	1.0	1.0	hydrolase activity, hydrolyzing O-glycosyl compounds
GO:0004557	332	1	3	1	1	1	1	true	1.0	1.0	1.0	alpha-galactosidase activity
GO:0005764	332	26	3	1	26	1	1	true	1.0	1.0	1.0	lysosome
GO:0005777	332	7	3	1	7	1	1	true	1.0	1.0	1.0	peroxisome
GO:0009117	332	21	3	1	21	1	1	true	1.0	1.0	1.0	nucleotide metabolic process
GO:0009119	332	2	3	1	2	1	1	true	1.0	1.0	1.0	ribonucleoside metabolic process
GO:0009126	332	1	3	1	1	1	1	true	1.0	1.0	1.0	purine nucleoside monophosphate metabolic process
GO:0009127	332	1	3	1	1	1	2	true	1.0	1.0	1.0	purine nucleoside monophosphate biosynthetic process
GO:0009145	332	6	3	1	6	1	2	true	1.0	1.0	1.0	purine nucleoside triphosphate biosynthetic process
GO:0009156	332	1	3	1	1	1	2	true	1.0	1.0	1.0	ribonucleoside monophosphate biosynthetic process
GO:0009161	332	1	3	1	1	1	1	true	1.0	1.0	1.0	ribonucleoside monophosphate metabolic process
GO:0009167	332	1	3	1	1	1	2	true	1.0	1.0	1.0	purine ribonucleoside monophosphate metabolic process
GO:0009168	332	1	3	1	1	1	3	true	1.0	1.0	1.0	purine ribonucleoside monophosphate biosynthetic process
GO:0009201	332	6	3	1	6	1	2	true	1.0	1.0	1.0	ribonucleoside triphosphate biosynthetic process
GO:0009205	332	6	3	1	6	1	2	true	1.0	1.0	1.0	purine ribonucleoside triphosphate metabolic process
GO:0009206	332	6	3	1	6	1	3	true	1.0	1.0	1.0	purine ribonucleoside triphosphate biosynthetic process
GO:0042119	332	22	3	2	22	2	1	true	1.0	1.0	1.0	neutrophil activation
GO:0010659	332	2	3	1	2	1	1	true	1.0	1.0	1.0	cardiac muscle cell apoptotic process
GO:0061699	332	1	3	1	1	1	1	true	1.0	1.0	1.0	peptidyl-lysine deglutarylation
GO:0046128	332	2	3	1	2	1	2	true	1.0	1.0	1.0	purine ribonucleoside metabolic process
GO:0016139	332	1	3	1	1	1	2	true	1.0	1.0	1.0	glycoside catabolic process
