## Supplementary File S1 for "Computational identification of human biological processes and protein sequence motifs putatively targeted by SARS-CoV-2 proteins using protein-protein interaction networks": table-starsCluster22-Parent-Child-Union-Benjamini-Hochberg.txt

ID	Pop.total	Pop.term	Study.total	Study.term	Pop.family	Study.family	nparents	is.trivial	p	p.adjusted	p.min	name
GO:0001772	332	1	1	1	320	1	2	false	0.0031249999999998232	0.5517241379310401	0.0031249999999998232	immunological synapse
GO:0008180	332	1	1	1	209	1	2	false	0.004784688995215567	0.5517241379310401	0.004784688995215567	COP9 signalosome
GO:0006275	332	1	1	1	73	1	2	false	0.013698630136986377	0.5517241379310401	0.013698630136986377	regulation of DNA replication
GO:0042776	332	2	1	1	134	1	5	false	0.014925373134328086	0.5517241379310401	1.1222085063404396E-4	mitochondrial ATP synthesis coupled proton transport
GO:0006264	332	1	1	1	67	1	2	false	0.014925373134328535	0.5517241379310401	0.014925373134328535	mitochondrial DNA replication
GO:0034982	332	3	1	1	176	1	3	false	0.01704545454545498	0.5517241379310401	1.1195700850874183E-6	mitochondrial protein processing
GO:0008053	332	1	1	1	55	1	2	false	0.018181818181817966	0.5517241379310401	0.018181818181817966	mitochondrial fusion
GO:1990046	332	1	1	1	52	1	2	false	0.019230769230769305	0.5517241379310401	0.019230769230769305	stress-induced mitochondrial fusion
GO:0043235	332	3	1	1	143	1	1	false	0.02097902097902005	0.5517241379310401	2.0955969412666796E-6	receptor complex
GO:0045740	332	1	1	1	36	1	4	false	0.027777777777777804	0.5517241379310401	0.027777777777777804	positive regulation of DNA replication
GO:0002764	332	3	1	1	99	1	2	false	0.03030303030302974	0.5517241379310401	6.375558658327142E-6	immune response-regulating signaling pathway
GO:0019897	332	6	1	1	182	1	2	false	0.03296703296703287	0.5517241379310401	2.1530976593301027E-11	extrinsic component of plasma membrane
GO:0019898	332	12	1	1	320	1	2	false	0.03749999999999793	0.5517241379310401	5.119212317961153E-22	extrinsic component of membrane
GO:0031970	332	7	1	1	168	1	2	false	0.041666666666667344	0.5517241379310401	1.5144895614483472E-12	organelle envelope lumen
GO:0045834	332	4	1	1	90	1	3	false	0.044444444444445064	0.5517241379310401	3.913603293688516E-7	positive regulation of lipid metabolic process
GO:0002253	332	3	1	1	60	1	2	false	0.050000000000000495	0.5517241379310401	2.922267679719506E-5	activation of immune response
GO:0051604	332	10	1	1	197	1	2	false	0.05076142131979417	0.5517241379310401	5.199232452215209E-17	protein maturation
GO:0008289	332	15	1	1	289	1	1	false	0.05190311418685685	0.5517241379310401	2.309551822016697E-25	lipid binding
GO:0098797	332	10	1	1	192	1	2	false	0.05208333333333589	0.5517241379310401	6.764878340217547E-17	plasma membrane protein complex
GO:0098589	332	13	1	1	234	1	2	false	0.05555555555555453	0.5517241379310401	1.386397407281947E-21	membrane region
GO:0002768	332	3	1	1	54	1	2	false	0.05555555555555584	0.5517241379310401	4.031607805192707E-5	immune response-regulating cell surface receptor signaling pathway
GO:0042391	332	5	1	1	88	1	1	false	0.056818181818180186	0.5517241379310401	2.552599373204148E-8	regulation of membrane potential
GO:0006260	332	6	1	1	105	1	2	false	0.057142857142855816	0.5517241379310401	6.21371153627075E-10	DNA replication
GO:0046034	332	15	1	1	241	1	1	false	0.06224066390042195	0.5517241379310401	3.79640460753474E-24	ATP metabolic process
GO:1903725	332	3	1	1	47	1	3	false	0.06382978723404227	0.5517241379310401	6.167129201356696E-5	regulation of phospholipid metabolic process
GO:0032623	332	1	1	1	15	1	1	false	0.06666666666666664	0.5517241379310401	0.06666666666666664	interleukin-2 production
GO:0019216	332	9	1	1	135	1	2	false	0.06666666666666794	0.5517241379310401	3.1994906472565685E-14	regulation of lipid metabolic process
GO:0071897	332	8	1	1	118	1	3	false	0.06779661016949098	0.5517241379310401	1.367012634534948E-12	DNA biosynthetic process
GO:0017144	332	16	1	1	233	1	1	false	0.06866952789700155	0.5517241379310401	4.695991578196025E-25	drug metabolic process
GO:0072522	332	9	1	1	131	1	6	false	0.06870229007633412	0.5517241379310401	4.2299733312539324E-14	purine-containing compound biosynthetic process
GO:0010876	332	8	1	1	116	1	1	false	0.06896551724138002	0.5517241379310401	1.5740597524928943E-12	lipid localization
GO:1903727	332	2	1	1	25	1	4	false	0.08000000000000013	0.5904761904761898	0.003333333333333334	positive regulation of phospholipid metabolic process
GO:0006259	332	16	1	1	197	1	2	false	0.08121827411167061	0.5904761904761898	7.602023639007582E-24	DNA metabolic process
GO:0006091	332	20	1	1	233	1	1	false	0.08583690987125187	0.5904761904761898	2.532016982478692E-29	generation of precursor metabolites and energy
GO:0072521	332	20	1	1	222	1	5	false	0.09009009009008741	0.5904761904761898	6.952578378839943E-29	purine-containing compound metabolic process
GO:0006119	332	5	1	1	55	1	4	false	0.09090909090908984	0.5904761904761898	2.8745866703690744E-7	oxidative phosphorylation
GO:0019725	332	28	1	1	301	1	3	false	0.09302325581394529	0.5904761904761898	4.436946495380853E-40	cellular homeostasis
GO:1990542	332	4	1	1	42	1	2	false	0.09523809523809575	0.5904761904761898	8.934155275618838E-6	mitochondrial transmembrane transport
GO:0005102	332	25	1	1	257	1	1	false	0.09727626459144098	0.5904761904761898	2.9255001888459096E-35	signaling receptor binding
GO:0006839	332	14	1	1	140	1	1	false	0.09999999999999705	0.5904761904761898	1.5361894079185723E-19	mitochondrial transport
GO:1901611	332	1	1	1	10	1	1	false	0.0999999999999999	0.5904761904761898	0.0999999999999999	phosphatidylglycerol binding
GO:0046471	332	1	1	1	10	1	1	false	0.0999999999999999	0.5904761904761898	0.0999999999999999	phosphatidylglycerol metabolic process
GO:1901293	332	9	1	1	86	1	3	false	0.10465116279069833	0.60121212121212	2.1745916958221334E-12	nucleoside phosphate biosynthetic process
GO:0002684	332	15	1	1	137	1	3	false	0.10948905109489336	0.60121212121212	2.5760280813613983E-20	positive regulation of immune system process
GO:0001775	332	34	1	1	301	1	1	false	0.11295681063121996	0.60121212121212	1.096872865953499E-45	cell activation
GO:0090407	332	16	1	1	138	1	2	false	0.11594202898550653	0.60121212121212	2.986699224766841E-21	organophosphate biosynthetic process
GO:0002682	332	24	1	1	202	1	2	false	0.11881188118811736	0.60121212121212	1.2081350718477275E-31	regulation of immune system process
GO:0051259	332	6	1	1	50	1	1	false	0.11999999999999915	0.60121212121212	6.292988980976154E-8	protein complex oligomerization
GO:0044255	332	28	1	1	233	1	2	false	0.12017167381975251	0.60121212121212	8.554968570183498E-37	cellular lipid metabolic process
GO:0001816	332	15	1	1	121	1	1	false	0.12396694214876168	0.60121212121212	1.8518735219021434E-19	cytokine production
GO:0051020	332	8	1	1	62	1	1	false	0.1290322580645174	0.60121212121212	2.9576186162300636E-10	GTPase binding
GO:0006644	332	10	1	1	77	1	3	false	0.12987012987012952	0.60121212121212	9.115825090302828E-13	phospholipid metabolic process
GO:0019637	332	30	1	1	231	1	2	false	0.12987012987012997	0.60121212121212	2.346119563890903E-38	organophosphate metabolic process
GO:0098796	332	37	1	1	278	1	2	false	0.13309352517986575	0.60121212121212	6.284819496263092E-47	membrane protein complex
GO:0005543	332	10	1	1	75	1	2	false	0.13333333333333305	0.60121212121212	1.2063728726470816E-12	phospholipid binding
GO:0050776	332	14	1	1	102	1	3	false	0.13725490196078405	0.6078431372549008	1.6818467709678366E-17	regulation of immune response
GO:0006629	332	33	1	1	231	1	2	false	0.1428571428571436	0.6215538847117827	9.60056126947221E-41	lipid metabolic process
GO:0050778	332	9	1	1	61	1	4	false	0.14754098360655915	0.6308648954211494	5.766426232901274E-11	positive regulation of immune response
GO:0055086	332	22	1	1	139	1	2	false	0.1582733812949672	0.642193450114233	4.6405373434628346E-26	nucleobase-containing small molecule metabolic process
GO:0005623	332	52	1	1	323	1	1	false	0.16099071207431467	0.642193450114233	2.0612442124599763E-61	cell
GO:0016485	332	8	1	1	49	1	2	false	0.16326530612245072	0.642193450114233	2.2174027417111687E-9	protein processing
GO:0006754	332	5	1	1	30	1	4	false	0.1666666666666663	0.642193450114233	7.017248396558763E-6	ATP biosynthetic process
GO:2000105	332	1	1	1	6	1	3	false	0.1666666666666666	0.642193450114233	0.1666666666666666	positive regulation of DNA-dependent DNA replication
GO:0090329	332	1	1	1	6	1	2	false	0.1666666666666666	0.642193450114233	0.1666666666666666	regulation of DNA-dependent DNA replication
GO:0010562	332	17	1	1	101	1	3	false	0.1683168316831659	0.642193450114233	1.2506260161749607E-19	positive regulation of phosphorus metabolic process
GO:0031975	332	55	1	1	320	1	1	false	0.1718749999999923	0.6458333333333045	2.891426569991788E-63	envelope
GO:0007005	332	26	1	1	147	1	1	false	0.1768707482993172	0.6477378043642835	1.889922851802546E-29	mitochondrion organization
GO:0048584	332	33	1	1	185	1	3	false	0.17837837837838647	0.6477378043642835	2.7620885931603374E-37	positive regulation of response to stimulus
GO:0031967	332	55	1	1	301	1	3	false	0.18272425249168067	0.6477378043642835	1.1684485053198144E-61	organelle envelope
GO:0002376	332	60	1	1	317	1	1	false	0.18927444794950815	0.6477378043642835	2.8140636816218703E-66	immune system process
GO:0015629	332	11	1	1	55	1	1	false	0.19999999999999732	0.6477378043642835	8.357460915570034E-12	actin cytoskeleton
GO:0009891	332	31	1	1	155	1	3	false	0.19999999999999943	0.6477378043642835	2.5860077232155245E-33	positive regulation of biosynthetic process
GO:0098802	332	2	1	1	10	1	2	false	0.1999999999999998	0.6477378043642835	0.022222222222222185	plasma membrane signaling receptor complex
GO:0045838	332	1	1	1	5	1	1	false	0.19999999999999998	0.6477378043642835	0.19999999999999998	positive regulation of membrane potential
GO:0046390	332	9	1	1	45	1	3	false	0.2000000000000005	0.6477378043642835	1.1284603934692157E-9	ribose phosphate biosynthetic process
GO:0005739	332	62	1	1	305	1	2	false	0.2032786885246044	0.6477378043642835	2.3211928702357086E-66	mitochondrion
GO:0005758	332	7	1	1	34	1	2	false	0.20588235294117554	0.6477378043642835	1.8588687370994322E-7	mitochondrial intermembrane space
GO:0031328	332	31	1	1	150	1	4	false	0.20666666666667205	0.6477378043642835	8.023076976399038E-33	positive regulation of cellular biosynthetic process
GO:0048284	332	31	1	1	147	1	1	false	0.21088435374149386	0.6477378043642835	1.6153452963777616E-32	organelle fusion
GO:1901135	332	49	1	1	231	1	1	false	0.2121212121212096	0.6477378043642835	2.246113118834996E-51	carbohydrate derivative metabolic process
GO:0010557	332	28	1	1	130	1	4	false	0.21538461538461262	0.6477378043642835	4.532865851042521E-29	positive regulation of macromolecule biosynthetic process
GO:0019693	332	19	1	1	88	1	3	false	0.21590909090908503	0.6477378043642835	1.1222725563149738E-19	ribose phosphate metabolic process
GO:1901137	332	31	1	1	143	1	2	false	0.2167832167832078	0.6477378043642835	4.2123740812290795E-32	carbohydrate derivative biosynthetic process
GO:0044281	332	54	1	1	241	1	1	false	0.22406639004151774	0.661529342027338	3.376360827531214E-55	small molecule metabolic process
GO:0051174	332	35	1	1	147	1	2	false	0.23809523809523378	0.6884108258153845	1.1812372302671896E-34	regulation of phosphorus metabolic process
GO:0019899	332	62	1	1	257	1	1	false	0.24124513618677168	0.6884108258153845	3.699868506446755E-61	enzyme binding
GO:0006811	332	34	1	1	140	1	1	false	0.24285714285713675	0.6884108258153845	2.5138857947618312E-33	ion transport
GO:0019866	332	32	1	1	131	1	2	false	0.24427480916029773	0.6884108258153845	2.8987512571365007E-31	organelle inner membrane
GO:0098805	332	58	1	1	234	1	1	false	0.24786324786324046	0.6888888888888667	2.051964356975559E-56	whole membrane
GO:0055085	332	35	1	1	140	1	1	false	0.24999999999999195	0.6888888888888667	8.300566303458763E-34	transmembrane transport
GO:0031325	332	63	1	1	248	1	4	false	0.2540322580645404	0.6923076923077585	1.573808593797414E-60	positive regulation of cellular metabolic process
GO:0009893	332	68	1	1	261	1	3	false	0.2605363984674098	0.6984126984127186	1.6997230106186017E-64	positive regulation of metabolic process
GO:0031966	332	33	1	1	126	1	2	false	0.26190476190476947	0.6984126984127186	4.234354772294679E-31	mitochondrial membrane
GO:0006793	332	63	1	1	233	1	1	false	0.2703862660944447	0.7106485293632834	1.4851844070197817E-58	phosphorus metabolic process
GO:0045937	332	17	1	1	62	1	3	false	0.2741935483870992	0.7106485293632834	1.352022759305324E-15	positive regulation of phosphate metabolic process
GO:0006955	332	44	1	1	159	1	2	false	0.27672955974843316	0.7106485293632834	2.6387780983453675E-40	immune response
GO:0046907	332	87	1	1	313	1	3	false	0.2779552715654778	0.7106485293632834	9.117939046064518E-80	intracellular transport
GO:0010604	332	63	1	1	208	1	3	false	0.30288461538462536	0.7515151515151747	6.617651107834245E-55	positive regulation of macromolecule metabolic process
GO:1901566	332	63	1	1	207	1	2	false	0.3043478260869571	0.7515151515151747	9.492906416754759E-55	organonitrogen compound biosynthetic process
GO:0046649	332	10	1	1	32	1	1	false	0.3125000000000019	0.7515151515151747	1.5500934396325465E-8	lymphocyte activation
GO:0070588	332	6	1	1	19	1	2	false	0.3157894736842102	0.7515151515151747	3.685684800235882E-5	calcium ion transmembrane transport
GO:0006508	332	48	1	1	151	1	1	false	0.31788079470197567	0.7515151515151747	1.4249540330280513E-40	proteolysis
GO:0023052	332	101	1	1	317	1	1	false	0.31861198738167956	0.7515151515151747	1.4489134860478456E-85	signaling
GO:0007165	332	96	1	1	301	1	5	false	0.3189368770763865	0.7515151515151747	2.9262891974796794E-81	signal transduction
GO:0048522	332	98	1	1	302	1	3	false	0.3245033112582526	0.7515151515151747	4.4931844792832655E-82	positive regulation of cellular process
GO:0006753	332	21	1	1	63	1	3	false	0.33333333333333176	0.7515151515151747	3.6206388198451145E-17	nucleoside phosphate metabolic process
GO:0035710	332	1	1	1	3	1	1	false	0.33333333333333337	0.7515151515151747	0.33333333333333337	CD4-positive, alpha-beta T cell activation
GO:1900208	332	1	1	1	3	1	2	false	0.33333333333333337	0.7515151515151747	0.33333333333333337	regulation of cardiolipin metabolic process
GO:0009141	332	7	1	1	21	1	1	false	0.33333333333333354	0.7515151515151747	8.599931200550419E-6	nucleoside triphosphate metabolic process
GO:0043933	332	62	1	1	186	1	1	false	0.3333333333333436	0.7515151515151747	6.181405663292854E-51	protein-containing complex subunit organization
GO:0007154	332	103	1	1	301	1	1	false	0.34219269102987676	0.7645386250036885	2.130092452564777E-83	cell communication
GO:0048518	332	113	1	1	317	1	2	false	0.3564668769715685	0.7893195132941874	4.538687372031908E-89	positive regulation of biological process
GO:0048583	332	78	1	1	215	1	2	false	0.3627906976744123	0.7940537449972097	1.2236745923948775E-60	regulation of response to stimulus
GO:0043228	332	111	1	1	301	1	1	false	0.36877076411957943	0.7940537449972097	1.8525115236992402E-85	non-membrane-bounded organelle
GO:0033554	332	52	1	1	139	1	2	false	0.3741007194244651	0.7940537449972097	1.768019460508304E-39	cellular response to stress
GO:0043232	332	111	1	1	296	1	2	false	0.3749999999999757	0.7940537449972097	1.885231836043961E-84	intracellular non-membrane-bounded organelle
GO:0022607	332	74	1	1	196	1	2	false	0.3775510204081777	0.7940537449972097	6.4300649144691875E-56	cellular component assembly
GO:0032501	332	121	1	1	317	1	1	false	0.381703470031508	0.7940537449972097	6.307892396524805E-91	multicellular organismal process
GO:0046486	332	11	1	1	28	1	1	false	0.3928571428571428	0.7940537449972097	4.656755228837597E-8	glycerolipid metabolic process
GO:0042110	332	4	1	1	10	1	1	false	0.39999999999999947	0.7940537449972097	0.00476190476190475	T cell activation
GO:0051881	332	2	1	1	5	1	1	false	0.39999999999999997	0.7940537449972097	0.10000000000000002	regulation of mitochondrial membrane potential
GO:0031090	332	125	1	1	312	1	2	false	0.40064102564100224	0.7940537449972097	1.2842637636445822E-90	organelle membrane
GO:0005740	332	34	1	1	83	1	2	false	0.40963855421686995	0.7940537449972097	4.551607307471931E-24	mitochondrial envelope
GO:0065008	332	88	1	1	213	1	1	false	0.41314553990611946	0.7940537449972097	3.463367658727237E-62	regulation of biological quality
GO:0009889	332	77	1	1	183	1	2	false	0.42076502732238785	0.7940537449972097	1.3741511091756133E-53	regulation of biosynthetic process
GO:0051716	332	129	1	1	303	1	2	false	0.42574257425741674	0.7940537449972097	3.79168802137108E-89	cellular response to stimulus
GO:0009165	332	9	1	1	21	1	2	false	0.42857142857142905	0.7940537449972097	3.4021705848331363E-6	nucleotide biosynthetic process
GO:0018130	332	72	1	1	165	1	2	false	0.43636363636365744	0.7940537449972097	1.3059643179360761E-48	heterocycle biosynthetic process
GO:0019438	332	72	1	1	165	1	2	false	0.43636363636365744	0.7940537449972097	1.3059643179360761E-48	aromatic compound biosynthetic process
GO:0043167	332	127	1	1	289	1	1	false	0.4394463667820536	0.7940537449972097	1.781196708628032E-85	ion binding
GO:0031974	332	141	1	1	320	1	1	false	0.4406249999999634	0.7940537449972097	1.0011315472221832E-94	membrane-enclosed lumen
GO:0032991	332	143	1	1	323	1	1	false	0.44272445820438655	0.7940537449972097	1.0960354658490998E-95	protein-containing complex
GO:0044085	332	87	1	1	196	1	1	false	0.4438775510204166	0.7940537449972097	5.9906150047478836E-58	cellular component biogenesis
GO:0031326	332	77	1	1	173	1	3	false	0.44508670520231647	0.7940537449972097	3.898827641592344E-51	regulation of cellular biosynthetic process
GO:0006164	332	9	1	1	20	1	3	false	0.45000000000000057	0.7940537449972097	5.9537985234579775E-6	purine nucleotide biosynthetic process
GO:1901362	332	76	1	1	166	1	2	false	0.4578313253012363	0.7940537449972097	3.1112899805453504E-49	organic cyclic compound biosynthetic process
GO:0010556	332	71	1	1	154	1	3	false	0.46103896103895475	0.7940537449972097	1.0860303764686681E-45	regulation of macromolecule biosynthetic process
GO:0090304	332	98	1	1	212	1	2	false	0.4622641509433862	0.7940537449972097	5.065350127896407E-63	nucleic acid metabolic process
GO:0031323	332	125	1	1	270	1	3	false	0.4629629629629548	0.7940537449972097	2.2743000902764235E-80	regulation of cellular metabolic process
GO:0043233	332	141	1	1	301	1	2	false	0.46843853820592707	0.7940537449972097	9.71439598844852E-90	organelle lumen
GO:1902600	332	8	1	1	17	1	2	false	0.47058823529411814	0.7940537449972097	4.113533525298224E-5	proton transmembrane transport
GO:0009152	332	9	1	1	19	1	3	false	0.4736842105263153	0.7940537449972097	1.0825088224469062E-5	purine ribonucleotide biosynthetic process
GO:0009260	332	9	1	1	19	1	3	false	0.4736842105263153	0.7940537449972097	1.0825088224469062E-5	ribonucleotide biosynthetic process
GO:0070013	332	141	1	1	296	1	2	false	0.47635135135129486	0.7940537449972097	2.358028283743369E-88	intracellular organelle lumen
GO:0009059	332	106	1	1	221	1	2	false	0.47963800904975423	0.7940537449972097	6.643071002307714E-66	macromolecule biosynthetic process
GO:0072511	332	12	1	1	25	1	1	false	0.48000000000000137	0.7940537449972097	1.922965982731763E-7	divalent inorganic cation transport
GO:0019222	332	135	1	1	278	1	2	false	0.48561151079139253	0.7940537449972097	4.8300570633987896E-83	regulation of metabolic process
GO:0005856	332	55	1	1	111	1	1	false	0.4954954954954878	0.7940537449972097	5.120458204656901E-33	cytoskeleton
GO:0042592	332	44	1	1	88	1	1	false	0.49999999999998485	0.7940537449972097	3.809740727933852E-26	homeostatic process
GO:0006851	332	3	1	1	6	1	1	false	0.4999999999999997	0.7940537449972097	0.04999999999999996	mitochondrial calcium ion transmembrane transport
GO:0042101	332	1	1	1	2	1	1	false	0.5	0.7940537449972097	0.5	T cell receptor complex
GO:0010918	332	1	1	1	2	1	2	false	0.5	0.7940537449972097	0.5	positive regulation of mitochondrial membrane potential
GO:1900210	332	1	1	1	2	1	3	false	0.5	0.7940537449972097	0.5	positive regulation of cardiolipin metabolic process
GO:0050896	332	159	1	1	317	1	1	false	0.501577287066191	0.7940537449972097	8.377343028585279E-95	response to stimulus
GO:0006139	332	114	1	1	227	1	5	false	0.5022026431718151	0.7940537449972097	8.784044856095733E-68	nucleobase-containing compound metabolic process
GO:0051179	332	160	1	1	317	1	1	false	0.5047318611986924	0.7940537449972097	8.483385345403164E-95	localization
GO:0006725	332	118	1	1	233	1	1	false	0.5064377682403906	0.7940537449972097	1.414382531872105E-69	cellular aromatic compound metabolic process
GO:0046483	332	118	1	1	233	1	1	false	0.5064377682403906	0.7940537449972097	1.414382531872105E-69	heterocycle metabolic process
GO:0005634	332	140	1	1	275	1	1	false	0.509090909090953	0.7940537449972097	3.585439627802201E-82	nucleus
GO:0080090	332	119	1	1	229	1	2	false	0.5196506550217971	0.7981119931345437	2.6246743713476083E-68	regulation of primary metabolic process
GO:0015672	332	13	1	1	25	1	1	false	0.5200000000000006	0.7981119931345437	1.922965982731763E-7	monovalent inorganic cation transport
GO:0034645	332	105	1	1	201	1	3	false	0.5223880597014975	0.7981119931345437	6.765050081751814E-60	cellular macromolecule biosynthetic process
GO:0045321	332	32	1	1	61	1	2	false	0.5245901639344297	0.7981119931345437	4.5835912625704516E-18	leukocyte activation
GO:0006950	332	84	1	1	159	1	1	false	0.5283018867924546	0.7981119931345437	2.790354863763475E-47	response to stress
GO:1901360	332	124	1	1	231	1	1	false	0.536796536796547	0.7981119931345437	1.0307323807494193E-68	organic cyclic compound metabolic process
GO:0055082	332	19	1	1	35	1	2	false	0.542857142857145	0.7981119931345437	2.4630972913946895E-10	cellular chemical homeostasis
GO:0034654	332	72	1	1	131	1	5	false	0.5496183206106731	0.7981119931345437	1.0024322449416023E-38	nucleobase-containing compound biosynthetic process
GO:0009058	332	133	1	1	241	1	1	false	0.5518672199170528	0.7981119931345437	2.0095681436308257E-71	biosynthetic process
GO:0060255	332	119	1	1	213	1	2	false	0.5586854460093862	0.7981119931345437	6.011846432892902E-63	regulation of macromolecule metabolic process
GO:0043168	332	71	1	1	127	1	1	false	0.5590551181102328	0.7981119931345437	2.0071600237836754E-37	anion binding
GO:0044249	332	131	1	1	233	1	2	false	0.5622317596567148	0.7981119931345437	8.407194884874783E-69	cellular biosynthetic process
GO:0007166	332	54	1	1	96	1	1	false	0.5624999999999931	0.7981119931345437	3.2705861006024975E-28	cell surface receptor signaling pathway
GO:0019220	332	35	1	1	62	1	2	false	0.5645161290322621	0.7981119931345437	3.575354141131915E-18	regulation of phosphate metabolic process
GO:0044271	332	95	1	1	168	1	2	false	0.5654761904762141	0.7981119931345437	1.8279814708349726E-49	cellular nitrogen compound biosynthetic process
GO:0071944	332	181	1	1	320	1	1	false	0.5656249999999465	0.7981119931345437	1.6523234958712685E-94	cell periphery
GO:1901576	332	131	1	1	231	1	2	false	0.5670995670995812	0.7981119931345437	4.411369896105297E-68	organic substance biosynthetic process
GO:0034641	332	135	1	1	237	1	2	false	0.5696202531645735	0.7981119931345437	8.681028562847372E-70	cellular nitrogen compound metabolic process
GO:0010467	332	120	1	1	204	1	1	false	0.5882352941176399	0.8157894736842198	1.6719202086853001E-59	gene expression
GO:0065003	332	50	1	1	84	1	2	false	0.5952380952381104	0.8157894736842198	2.7092900639714183E-24	protein-containing complex assembly
GO:0050794	332	181	1	1	303	1	2	false	0.5973597359735681	0.8157894736842198	4.259610972159962E-88	regulation of cellular process
GO:0009142	332	6	1	1	10	1	2	false	0.5999999999999995	0.8157894736842198	0.00476190476190475	nucleoside triphosphate biosynthetic process
GO:0055074	332	9	1	1	15	1	2	false	0.6000000000000001	0.8157894736842198	1.9980019980019964E-4	calcium ion homeostasis
GO:0072507	332	11	1	1	18	1	2	false	0.6111111111111118	0.8157894736842198	3.1422825540472664E-5	divalent inorganic cation homeostasis
GO:0050789	332	194	1	1	317	1	2	false	0.6119873817033865	0.8157894736842198	2.4766152093736326E-91	regulation of biological process
GO:0048878	332	27	1	1	44	1	1	false	0.6136363636363645	0.8157894736842198	1.4569745267658192E-12	chemical homeostasis
GO:0016043	332	186	1	1	302	1	2	false	0.6158940397350137	0.8157894736842198	9.351822633513702E-87	cellular component organization
GO:0071840	332	196	1	1	317	1	1	false	0.6182965299683778	0.8157894736842198	6.307892396524805E-91	cellular component organization or biogenesis
GO:0034220	332	26	1	1	42	1	2	false	0.6190476190476234	0.8157894736842198	6.005655347801626E-12	ion transmembrane transport
GO:0015985	332	5	1	1	8	1	1	false	0.6249999999999999	0.8157894736842198	0.01785714285714285	energy coupled proton transport, down electrochemical gradient
GO:2000112	332	70	1	1	112	1	3	false	0.6250000000000071	0.8157894736842198	8.52363030125556E-32	regulation of cellular macromolecule biosynthetic process
GO:0070838	332	12	1	1	19	1	2	false	0.6315789473684209	0.820060622761091	1.9845995078193256E-5	divalent metal ion transport
GO:0006874	332	9	1	1	14	1	3	false	0.6428571428571431	0.829015544041448	4.995004995004991E-4	cellular calcium ion homeostasis
GO:0098655	332	20	1	1	31	1	2	false	0.6451612903225785	0.829015544041448	1.181023573053353E-8	cation transmembrane transport
GO:0019538	332	151	1	1	229	1	3	false	0.6593886462882	0.8373729847977234	2.896184247071563E-63	protein metabolic process
GO:0050801	332	18	1	1	27	1	1	false	0.6666666666666647	0.8373729847977234	2.133640577576491E-7	ion homeostasis
GO:0005743	332	26	1	1	39	1	2	false	0.6666666666666647	0.8373729847977234	1.2311593462993105E-10	mitochondrial inner membrane
GO:0050851	332	2	1	1	3	1	1	false	0.6666666666666667	0.8373729847977234	0.33333333333333337	antigen receptor-mediated signaling pathway
GO:0051641	332	107	1	1	160	1	1	false	0.6687499999999851	0.8373729847977234	1.1120971490625808E-43	cellular localization
GO:0065007	332	213	1	1	317	1	1	false	0.6719242902207538	0.8373729847977234	1.5929685663942652E-86	biological regulation
GO:0072503	332	11	1	1	16	1	2	false	0.6874999999999987	0.8524999999999983	2.2893772893772823E-4	cellular divalent inorganic cation homeostasis
GO:0098660	332	18	1	1	26	1	1	false	0.6923076923076894	0.8541905855338655	6.40092173272947E-7	inorganic ion transmembrane transport
GO:0044267	332	136	1	1	191	1	2	false	0.7120418848167965	0.8741900368047799	2.5126095675146334E-49	cellular protein metabolic process
GO:0033036	332	116	1	1	160	1	1	false	0.7249999999999943	0.8857142857142788	1.9131141213004037E-40	macromolecule localization
GO:0016020	332	234	1	1	320	1	1	false	0.7312499999999718	0.8859748665574337	2.5954870699920162E-80	membrane
GO:0006812	332	25	1	1	34	1	1	false	0.7352941176470543	0.8859748665574337	1.9065320380506984E-8	cation transport
GO:1901564	332	170	1	1	231	1	2	false	0.7359307359307716	0.8859748665574337	2.0553796289262964E-57	organonitrogen compound metabolic process
GO:0016310	332	46	1	1	62	1	1	false	0.7419354838709815	0.8888888888889054	3.658414525179187E-15	phosphorylation
GO:0006816	332	9	1	1	12	1	1	false	0.7499999999999994	0.8899521531100479	0.004545454545454539	calcium ion transport
GO:0046631	332	3	1	1	4	1	1	false	0.7500000000000001	0.8899521531100479	0.25000000000000006	alpha-beta T cell activation
GO:0030001	332	19	1	1	25	1	1	false	0.7600000000000023	0.8935667618518996	5.646527385657796E-6	metal ion transport
GO:0008152	332	241	1	1	317	1	1	false	0.7602523659304469	0.8935667618518996	2.8355804392380033E-75	metabolic process
GO:0044237	332	233	1	1	303	1	2	false	0.7689768976896951	0.8995578803162472	1.3766529258402167E-70	cellular metabolic process
GO:0005886	332	181	1	1	234	1	2	false	0.7735042735042302	0.9006059146903713	6.856774497015748E-54	plasma membrane
GO:0044260	332	185	1	1	238	1	2	false	0.777310924369641	0.9008089216993971	2.4850019142082423E-54	cellular macromolecule metabolic process
GO:0006996	332	147	1	1	186	1	1	false	0.7903225806452057	0.9116279069767953	4.594775237629756E-41	organelle organization
GO:0098662	332	17	1	1	21	1	2	false	0.8095238095238092	0.9294532627865957	1.6708437761069373E-4	inorganic cation transmembrane transport
GO:0006875	332	14	1	1	17	1	2	false	0.8235294117647067	0.9411764705882363	0.001470588235294117	cellular metal ion homeostasis
GO:0055065	332	15	1	1	18	1	2	false	0.833333333333336	0.9480122324159053	0.0012254901960784348	metal ion homeostasis
GO:0006873	332	17	1	1	20	1	2	false	0.8499999999999999	0.9575289575289577	8.771929824561416E-4	cellular ion homeostasis
GO:0005737	332	276	1	1	323	1	2	false	0.854489164086709	0.9575289575289577	1.020639794972702E-57	cytoplasm
GO:0009144	332	6	1	1	7	1	1	false	0.8571428571428573	0.9575289575289577	0.14285714285714285	purine nucleoside triphosphate metabolic process
GO:0009199	332	6	1	1	7	1	1	false	0.8571428571428573	0.9575289575289577	0.14285714285714285	ribonucleoside triphosphate metabolic process
GO:0043170	332	204	1	1	231	1	1	false	0.8831168831168854	0.9758397893255037	8.056574582401013E-36	macromolecule metabolic process
GO:0051234	332	142	1	1	160	1	1	false	0.8874999999999964	0.9758397893255037	3.660178160186764E-24	establishment of localization
GO:0030003	332	16	1	1	18	1	2	false	0.8888888888888917	0.9758397893255037	0.006535947712418325	cellular cation homeostasis
GO:0005515	332	257	1	1	289	1	1	false	0.8892733564014671	0.9758397893255037	2.789102920783782E-43	protein binding
GO:0009259	332	19	1	1	21	1	2	false	0.9047619047619065	0.9763537009439403	0.0047619047619047675	ribonucleotide metabolic process
GO:0006807	332	219	1	1	241	1	1	false	0.908713692946127	0.9763537009439403	1.1902212656387908E-31	nitrogen compound metabolic process
GO:0006650	332	10	1	1	11	1	2	false	0.9090909090909116	0.9763537009439403	0.09090909090909106	glycerophospholipid metabolic process
GO:0005488	332	289	1	1	317	1	1	false	0.9116719242900415	0.9763537009439403	9.727631283239548E-41	binding
GO:0043231	332	275	1	1	301	1	2	false	0.913621262458341	0.9763537009439403	4.4222740532663693E-38	intracellular membrane-bounded organelle
GO:0098857	332	12	1	1	13	1	1	false	0.9230769230769248	0.9763537009439403	0.07692307692307696	membrane microdomain
GO:0044238	332	224	1	1	241	1	1	false	0.9294605809130108	0.9763537009439403	2.03072183529897E-26	primary metabolic process
GO:0043226	332	301	1	1	320	1	1	false	0.9406250000000284	0.9763537009439403	5.295747701953036E-31	organelle
GO:0055080	332	17	1	1	18	1	1	false	0.9444444444444464	0.9763537009439403	0.05555555555555571	cation homeostasis
GO:0009987	332	301	1	1	317	1	1	false	0.9495268138801245	0.9763537009439403	2.956787001756026E-27	cellular process
GO:0009150	332	19	1	1	20	1	2	false	0.9500000000000021	0.9763537009439403	0.05000000000000003	purine ribonucleotide metabolic process
GO:0043229	332	296	1	1	311	1	2	false	0.9517684887461438	0.9763537009439403	7.482623334090945E-26	intracellular organelle
GO:0006163	332	20	1	1	21	1	2	false	0.9523809523809522	0.9763537009439403	0.04761904761904764	purine nucleotide metabolic process
GO:0005622	332	309	1	1	323	1	1	false	0.9566563467493658	0.9763537009439403	8.623222322410371E-25	intracellular
GO:0043227	332	288	1	1	301	1	1	false	0.9568106312292117	0.9763537009439403	4.8646131053025507E-23	membrane-bounded organelle
GO:0071704	332	231	1	1	241	1	1	false	0.9585062240664989	0.9763537009439403	6.633945754754382E-18	organic substance metabolic process
GO:0003674	332	317	1	1	330	1	1	false	0.9606060606061347	0.9763537009439403	1.4373803489818437E-23	molecular_function
GO:0008150	332	317	1	1	330	1	1	false	0.9606060606061347	0.9763537009439403	1.4373803489818437E-23	biological_process
GO:0005575	332	323	1	1	330	1	1	false	0.9787878787877955	0.9899070536580157	1.2608201210965122E-14	cellular_component
GO:0006796	332	62	1	1	63	1	1	false	0.9841269841269704	0.9899070536580157	0.015873015873015803	phosphate-containing compound metabolic process
GO:0006810	332	140	1	1	142	1	1	false	0.9859154929577818	0.9899070536580157	9.989012086704952E-5	transport
GO:0110165	332	320	1	1	323	1	1	false	0.9907120743035348	0.9907120743035348	1.797164469842868E-7	cellular anatomical entity
GO:0000000	332	330	1	1	0	0	0	true	1.0	1.0	1.0	Gene Ontology
GO:0098771	332	18	1	1	18	1	1	true	1.0	1.0	1.0	inorganic ion homeostasis
GO:1901612	332	1	1	1	1	1	1	true	1.0	1.0	1.0	cardiolipin binding
GO:0050852	332	2	1	1	2	1	1	true	1.0	1.0	1.0	T cell receptor signaling pathway
GO:0002429	332	3	1	1	3	1	2	true	1.0	1.0	1.0	immune response-activating cell surface receptor signaling pathway
GO:0002757	332	3	1	1	3	1	2	true	1.0	1.0	1.0	immune response-activating signal transduction
GO:0006261	332	6	1	1	6	1	1	true	1.0	1.0	1.0	DNA-dependent DNA replication
GO:0090297	332	1	1	1	1	1	3	true	1.0	1.0	1.0	positive regulation of mitochondrial DNA replication
GO:0090296	332	1	1	1	1	1	2	true	1.0	1.0	1.0	regulation of mitochondrial DNA replication
GO:0009117	332	21	1	1	21	1	1	true	1.0	1.0	1.0	nucleotide metabolic process
GO:0009145	332	6	1	1	6	1	2	true	1.0	1.0	1.0	purine nucleoside triphosphate biosynthetic process
GO:0009201	332	6	1	1	6	1	2	true	1.0	1.0	1.0	ribonucleoside triphosphate biosynthetic process
GO:0009205	332	6	1	1	6	1	2	true	1.0	1.0	1.0	purine ribonucleoside triphosphate metabolic process
GO:0009206	332	6	1	1	6	1	3	true	1.0	1.0	1.0	purine ribonucleoside triphosphate biosynthetic process
GO:0045121	332	12	1	1	12	1	1	true	1.0	1.0	1.0	membrane raft
GO:0032048	332	1	1	1	1	1	1	true	1.0	1.0	1.0	cardiolipin metabolic process
GO:0015986	332	5	1	1	5	1	2	true	1.0	1.0	1.0	ATP synthesis coupled proton transport
