## Supplementary File S1 for "Computational identification of human biological processes and protein sequence motifs putatively targeted by SARS-CoV-2 proteins using protein-protein interaction networks": table-starsCluster24-Parent-Child-Union-Benjamini-Hochberg.txt

ID	Pop.total	Pop.term	Study.total	Study.term	Pop.family	Study.family	nparents	is.trivial	p	p.adjusted	p.min	name
GO:0051082	332	10	2	2	257	2	1	false	0.0013679474708170475	0.1504742217898752	3.446912247456436E-18	unfolded protein binding
GO:0042273	332	2	2	2	18	2	2	false	0.006535947712418336	0.3594771241830085	0.006535947712418336	ribosomal large subunit biogenesis
GO:0045111	332	2	2	1	55	1	1	false	0.03636363636363594	0.9999423110206686	6.734006734006702E-4	intermediate filament cytoskeleton
GO:0022613	332	18	2	2	87	2	1	false	0.040898155573376845	0.9999423110206686	5.1978939450377305E-19	ribonucleoprotein complex biogenesis
GO:0071826	332	4	2	1	62	1	1	false	0.06451612903225867	0.9999423110206686	1.7926126432970231E-6	ribonucleoprotein complex subunit organization
GO:0042255	332	2	2	1	42	2	2	false	0.09407665505226605	0.9999423110206686	0.0011614401858304456	ribosome assembly
GO:0017038	332	10	2	1	89	1	1	false	0.1123595505617969	0.9999423110206686	1.9665612972503022E-13	protein import
GO:0006606	332	8	2	1	70	1	5	false	0.11428571428571438	0.9999423110206686	1.0592826564120858E-10	protein import into nucleus
GO:0030684	332	5	2	1	32	1	1	false	0.15625000000000078	0.9999423110206686	4.965835054822853E-6	preribosome
GO:0022618	332	4	2	1	47	2	3	false	0.16466234967622378	0.9999423110206686	5.6064810921424795E-6	ribonucleoprotein complex assembly
GO:0051169	332	15	2	1	87	1	1	false	0.17241379310345112	0.9999423110206686	3.7990489568878135E-17	nuclear transport
GO:0070925	332	29	2	1	166	1	2	false	0.17469879518073284	0.9999423110206686	4.9227328813240415E-33	organelle assembly
GO:0005730	332	27	2	1	144	1	2	false	0.1874999999999995	0.9999423110206686	7.7884394543986E-30	nucleolus
GO:0034660	332	18	2	1	92	1	1	false	0.1956521739130408	0.9999423110206686	1.7026542676025725E-19	ncRNA metabolic process
GO:0044085	332	87	2	2	196	2	1	false	0.1957613814756684	0.9999423110206686	5.9906150047478836E-58	cellular component biogenesis
GO:0030687	332	1	2	1	5	1	1	false	0.19999999999999998	0.9999423110206686	0.19999999999999998	preribosome, large subunit precursor
GO:0034504	332	11	2	1	54	1	1	false	0.20370370370370441	0.9999423110206686	1.044682614446268E-11	protein localization to nucleus
GO:1990904	332	32	2	1	143	1	1	false	0.2237762237762128	0.9999423110206686	1.2035354517797626E-32	ribonucleoprotein complex
GO:0005654	332	75	2	1	320	1	2	false	0.23437499999998748	0.9999423110206686	4.0405282581189467E-75	nucleoplasm
GO:0008144	332	37	2	1	289	2	1	false	0.24005190311418456	0.9999423110206686	1.3532005315445187E-47	drug binding
GO:0006396	332	31	2	1	122	1	2	false	0.2540983606557408	0.9999423110206686	1.1257965226487357E-29	RNA processing
GO:0072594	332	32	2	1	97	1	2	false	0.3298969072164909	0.9999423110206686	2.256106603235784E-26	establishment of protein localization to organelle
GO:0000027	332	1	2	1	6	2	3	false	0.3333333333333332	0.9999423110206686	0.1666666666666666	ribosomal large subunit assembly
GO:0043933	332	62	2	1	186	1	1	false	0.3333333333333436	0.9999423110206686	6.181405663292854E-51	protein-containing complex subunit organization
GO:0043228	332	111	2	1	301	1	1	false	0.36877076411957943	0.9999423110206686	1.8525115236992402E-85	non-membrane-bounded organelle
GO:0097367	332	60	2	1	289	2	1	false	0.3726931949250238	0.9999423110206686	1.3495665134156008E-63	carbohydrate derivative binding
GO:0043232	332	111	2	1	296	1	2	false	0.3749999999999757	0.9999423110206686	1.885231836043961E-84	intracellular non-membrane-bounded organelle
GO:0071840	332	196	2	2	317	2	1	false	0.38154374475894254	0.9999423110206686	6.307892396524805E-91	cellular component organization or biogenesis
GO:0005829	332	126	2	1	320	1	2	false	0.39374999999996896	0.9999423110206686	1.490023087055551E-92	cytosol
GO:0034470	332	14	2	1	35	1	2	false	0.4000000000000011	0.9999423110206686	4.3104202599407145E-10	ncRNA processing
GO:0036094	332	68	2	1	289	2	1	false	0.4158496732026073	0.9999423110206686	6.018445741359042E-68	small molecule binding
GO:1901265	332	64	2	1	148	1	2	false	0.43243243243242285	0.9999423110206686	1.645072286270353E-43	nucleoside phosphate binding
GO:0031974	332	141	2	1	320	1	1	false	0.4406249999999634	0.9999423110206686	1.0011315472221832E-94	membrane-enclosed lumen
GO:0016787	332	80	2	1	176	1	1	false	0.45454545454546463	0.9999423110206686	3.5862928687109536E-52	hydrolase activity
GO:0031981	332	85	2	1	186	1	2	false	0.4569892473118425	0.9999423110206686	3.463003682760075E-55	nuclear lumen
GO:0090304	332	98	2	1	212	1	2	false	0.4622641509433862	0.9999423110206686	5.065350127896407E-63	nucleic acid metabolic process
GO:0043233	332	141	2	1	301	1	2	false	0.46843853820592707	0.9999423110206686	9.71439598844852E-90	organelle lumen
GO:0016817	332	38	2	1	80	1	1	false	0.47500000000000014	0.9999423110206686	1.0267647787081223E-23	hydrolase activity, acting on acid anhydrides
GO:0070013	332	141	2	1	296	1	2	false	0.47635135135129486	0.9999423110206686	2.358028283743369E-88	intracellular organelle lumen
GO:0046907	332	87	2	1	313	2	3	false	0.47929466699424894	0.9999423110206686	9.117939046064518E-80	intracellular transport
GO:0016887	332	18	2	1	37	1	1	false	0.4864864864864845	0.9999423110206686	5.658466750501292E-11	ATPase activity
GO:0005856	332	55	2	1	111	1	1	false	0.4954954954954878	0.9999423110206686	5.120458204656901E-33	cytoskeleton
GO:0006139	332	114	2	1	227	1	5	false	0.5022026431718151	0.9999423110206686	8.784044856095733E-68	nucleobase-containing compound metabolic process
GO:0006725	332	118	2	1	233	1	1	false	0.5064377682403906	0.9999423110206686	1.414382531872105E-69	cellular aromatic compound metabolic process
GO:0046483	332	118	2	1	233	1	1	false	0.5064377682403906	0.9999423110206686	1.414382531872105E-69	heterocycle metabolic process
GO:0005634	332	140	2	1	275	1	1	false	0.509090909090953	0.9999423110206686	3.585439627802201E-82	nucleus
GO:1901360	332	124	2	1	231	1	1	false	0.536796536796547	0.9999423110206686	1.0307323807494193E-68	organic cyclic compound metabolic process
GO:0043168	332	71	2	1	127	1	1	false	0.5590551181102328	0.9999423110206686	2.0071600237836754E-37	anion binding
GO:0034641	332	135	2	1	237	1	2	false	0.5696202531645735	0.9999423110206686	8.681028562847372E-70	cellular nitrogen compound metabolic process
GO:0010467	332	120	2	1	204	1	1	false	0.5882352941176399	0.9999423110206686	1.6719202086853001E-59	gene expression
GO:0035639	332	46	2	1	78	1	2	false	0.589743589743583	0.9999423110206686	1.2785885050503119E-22	purine ribonucleoside triphosphate binding
GO:0065003	332	50	2	1	84	1	2	false	0.5952380952381104	0.9999423110206686	2.7092900639714183E-24	protein-containing complex assembly
GO:0051170	332	9	2	1	15	1	1	false	0.6000000000000001	0.9999423110206686	1.9980019980019964E-4	import into nucleus
GO:0045184	332	91	2	1	151	1	2	false	0.6026490066224934	0.9999423110206686	1.304012256873343E-43	establishment of protein localization
GO:0016072	332	11	2	1	18	1	1	false	0.6111111111111118	0.9999423110206686	3.1422825540472664E-5	rRNA metabolic process
GO:0022607	332	74	2	1	196	2	2	false	0.6137624280481586	0.9999423110206686	6.4300649144691875E-56	cellular component assembly
GO:0006886	332	67	2	1	109	1	3	false	0.6146788990825649	0.9999423110206686	3.5489693428246305E-31	intracellular protein transport
GO:0005524	332	33	2	1	52	1	3	false	0.6346153846153912	0.9999423110206686	1.3095796444483221E-14	ATP binding
GO:0033365	332	54	2	1	82	1	1	false	0.6585365853658343	0.9999423110206686	1.48058126695794E-22	protein localization to organelle
GO:0034622	332	33	2	1	50	1	1	false	0.6599999999999995	0.9999423110206686	1.0154986014844862E-13	cellular protein-containing complex assembly
GO:0070727	332	84	2	1	126	1	2	false	0.6666666666666695	0.9999423110206686	1.9629795921281835E-34	cellular macromolecule localization
GO:0051641	332	107	2	1	160	1	1	false	0.6687499999999851	0.9999423110206686	1.1120971490625808E-43	cellular localization
GO:0071705	332	94	2	1	140	1	1	false	0.6714285714285365	0.9999423110206686	4.444629003458063E-38	nitrogen compound transport
GO:0042254	332	15	2	2	18	2	1	false	0.686274509803927	0.9999423110206686	0.0012254901960784348	ribosome biogenesis
GO:0043167	332	127	2	1	289	2	1	false	0.6866349480968618	0.9999423110206686	1.781196708628032E-85	ion binding
GO:0032991	332	143	2	1	323	2	1	false	0.6902101801819573	0.9999423110206686	1.0960354658490998E-95	protein-containing complex
GO:0071702	332	99	2	1	140	1	1	false	0.7071428571428492	0.9999423110206686	2.3191166339177585E-36	organic substance transport
GO:0032559	332	37	2	1	52	1	2	false	0.7115384615384651	0.9999423110206686	2.2314547888955056E-13	adenyl ribonucleotide binding
GO:0032553	332	51	2	1	71	1	2	false	0.7183098591549356	0.9999423110206686	4.437172176371943E-18	ribonucleotide binding
GO:0033036	332	116	2	1	160	1	1	false	0.7249999999999943	0.9999423110206686	1.9131141213004037E-40	macromolecule localization
GO:0016020	332	234	2	1	320	1	1	false	0.7312499999999718	0.9999423110206686	2.5954870699920162E-80	membrane
GO:0030554	332	39	2	1	53	1	1	false	0.7358490566037698	0.9999423110206686	4.159768549865546E-13	adenyl nucleotide binding
GO:0034613	332	82	2	1	110	1	2	false	0.7454545454545534	0.9999423110206686	9.125355053770069E-27	cellular protein localization
GO:0051179	332	160	2	1	317	2	1	false	0.7555005390726985	0.9999423110206686	8.483385345403164E-95	localization
GO:1901363	332	146	2	1	289	2	1	false	0.7560313341023035	0.9999423110206686	2.1774838635715286E-86	heterocyclic compound binding
GO:0097159	332	148	2	1	289	2	1	false	0.7628316032296005	0.9999423110206686	2.332972468032242E-86	organic cyclic compound binding
GO:0044237	332	233	2	1	303	1	2	false	0.7689768976896951	0.9999423110206686	1.3766529258402167E-70	cellular metabolic process
GO:0006996	332	147	2	1	186	1	1	false	0.7903225806452057	0.9999423110206686	4.594775237629756E-41	organelle organization
GO:0005515	332	257	2	2	289	2	1	false	0.7904652056901562	0.9999423110206686	2.789102920783782E-43	protein binding
GO:0003824	332	176	2	1	317	2	1	false	0.8029389450144366	0.9999423110206686	5.762522426740682E-94	catalytic activity
GO:0017076	332	53	2	1	64	1	1	false	0.8281249999999986	0.9999423110206686	1.3448166657791911E-12	purine nucleotide binding
GO:0005488	332	289	2	2	317	2	1	false	0.8308908677074179	0.9999423110206686	9.727631283239548E-41	binding
GO:0016043	332	186	2	1	302	2	2	false	0.8532485533869387	0.9999423110206686	9.351822633513702E-87	cellular component organization
GO:0006364	332	11	2	1	18	2	3	false	0.8627450980392214	0.9999423110206686	3.1422825540472664E-5	rRNA processing
GO:0043170	332	204	2	1	231	1	1	false	0.8831168831168854	0.9999423110206686	8.056574582401013E-36	macromolecule metabolic process
GO:0051234	332	142	2	1	160	1	1	false	0.8874999999999964	0.9999423110206686	3.660178160186764E-24	establishment of localization
GO:0006807	332	219	2	1	241	1	1	false	0.908713692946127	0.9999423110206686	1.1902212656387908E-31	nitrogen compound metabolic process
GO:0043231	332	275	2	1	301	1	2	false	0.913621262458341	0.9999423110206686	4.4222740532663693E-38	intracellular membrane-bounded organelle
GO:0005622	332	309	2	2	323	2	1	false	0.9150625925428881	0.9999423110206686	8.623222322410371E-25	intracellular
GO:0015833	332	91	2	1	99	1	2	false	0.9191919191919036	0.9999423110206686	5.841092059361547E-12	peptide transport
GO:0003674	332	317	2	2	330	2	1	false	0.9226489822235233	0.9999423110206686	1.4373803489818437E-23	molecular_function
GO:0008150	332	317	2	2	330	2	1	false	0.9226489822235233	0.9999423110206686	1.4373803489818437E-23	biological_process
GO:0032555	332	50	2	1	54	1	2	false	0.9259259259259376	0.9999423110206686	3.162045337406044E-6	purine ribonucleotide binding
GO:0044238	332	224	2	1	241	1	1	false	0.9294605809130108	0.9999423110206686	2.03072183529897E-26	primary metabolic process
GO:0008104	332	108	2	1	116	1	1	false	0.9310344827586269	0.9999423110206686	1.5740597524929278E-12	protein localization
GO:0016070	332	92	2	1	98	1	1	false	0.9387755102040731	0.9999423110206686	9.500119013690448E-10	RNA metabolic process
GO:0043226	332	301	2	1	320	1	1	false	0.9406250000000284	0.9999423110206686	5.295747701953036E-31	organelle
GO:0000166	332	64	2	1	68	1	2	false	0.9411764705882397	0.9999423110206686	1.2279204553129064E-6	nucleotide binding
GO:0008152	332	241	2	1	317	2	1	false	0.9430978716605337	0.9999423110206686	2.8355804392380033E-75	metabolic process
GO:0043227	332	288	2	1	301	1	1	false	0.9568106312292117	0.9999423110206686	4.8646131053025507E-23	membrane-bounded organelle
GO:0015031	332	89	2	1	93	1	2	false	0.9569892473118223	0.9999423110206686	3.424968361854713E-7	protein transport
GO:0005575	332	323	2	2	330	2	1	false	0.9579626047710655	0.9999423110206686	1.2608201210965122E-14	cellular_component
GO:0071704	332	231	2	1	241	1	1	false	0.9585062240664989	0.9999423110206686	6.633945754754382E-18	organic substance metabolic process
GO:0042886	332	91	2	1	94	1	1	false	0.9680851063830017	0.9999423110206686	7.460236937125096E-6	amide transport
GO:0017111	332	37	2	1	38	1	1	false	0.9736842105263206	0.9999423110206686	0.026315789473684306	nucleoside-triphosphatase activity
GO:0005737	332	276	2	1	323	2	2	false	0.9792127377265935	0.9999423110206686	1.020639794972702E-57	cytoplasm
GO:0006810	332	140	2	1	142	1	1	false	0.9859154929577818	0.9999423110206686	9.989012086704952E-5	transport
GO:0009987	332	301	2	1	317	2	1	false	0.9976041209120496	0.9999423110206686	2.956787001756026E-27	cellular process
GO:0043229	332	296	2	1	311	2	2	false	0.9978218027178326	0.9999423110206686	7.482623334090945E-26	intracellular organelle
GO:0110165	332	320	2	1	323	2	1	false	0.9999423110206686	0.9999423110206686	1.797164469842868E-7	cellular anatomical entity
GO:0000000	332	330	2	2	0	0	0	true	1.0	1.0	1.0	Gene Ontology
GO:0016462	332	38	2	1	38	1	1	true	1.0	1.0	1.0	pyrophosphatase activity
GO:0016818	332	38	2	1	38	1	1	true	1.0	1.0	1.0	hydrolase activity, acting on acid anhydrides, in phosphorus-containing anhydrides
GO:0006913	332	15	2	1	15	1	1	true	1.0	1.0	1.0	nucleocytoplasmic transport
