## Supplementary Table S1 for "Computational identification of human biological processes and protein sequence motifs putatively targeted by SARS-CoV-2 proteins using protein-protein interaction networks"

### Sheet: Sheet1
Supplementary Table SXX: Human PPIs from the largest connected component of the STRING-augmented network
Protein A Uniprot Accession	Protein B Uniprot Accession	Protein A Gene Symbol Protein A	Protein B Gene Symbol Protein B
Q96B26	Q9NQT5	EXOSC8	EXOSC3
P49643	P49642	PRIM2	PRIM1
Q96B26	Q13868	EXOSC8	EXOSC2
P62873	P63218	GNB1	GNG5
Q9Y5J7	P62072	TIMM9	TIMM10
P49642	Q14181	PRIM1	POLA2
Q13868	Q9NQT4	EXOSC2	EXOSC5
Q9NQT5	Q9NQT4	EXOSC3	EXOSC5
P09884	Q14181	POLA1	POLA2
P49643	P09884	PRIM2	POLA1
Q13868	Q9NQT5	EXOSC2	EXOSC3
P09884	P49642	POLA1	PRIM1
Q9Y399	P82675	MRPS2	MRPS5
Q10713	O75439	PMPCA	PMPCB
P49643	Q14181	PRIM2	POLA2
Q96B26	Q9NQT4	EXOSC8	EXOSC5
Q15369	Q15370	TCEB1	TCEB2
P37198	Q7Z3B4	NUP62	NUP54
P37198	Q99567	NUP62	NUP88
Q9BSJ2	Q96CW5	TUBGCP2	TUBGCP3
P61011	P09132	SRP54	SRP19
Q15369	Q13617	TCEB1	CUL2
O94973	Q96CW1	AP2A2	AP2M1
Q13617	Q15370	CUL2	TCEB2
Q99567	P35658	NUP88	NUP214
Q9Y3U8	P61011	RPL36	SRP54
P37198	P35658	NUP62	NUP214
P82675	P82663	MRPS5	MRPS25
Q9Y3U8	P09132	RPL36	SRP19
P78406	Q7Z3B4	RAE1	NUP54
P09132	O76094	SRP19	SRP72
Q9BVL2	Q7Z3B4	NUPL1	NUP54
P37198	Q9BVL2	NUP62	NUPL1
Q9BQ95	Q9Y375	ECSIT	NDUFAF1
Q9H270	Q96JC1	VPS11	VPS39
Q9H845	Q9Y375	ACAD9	NDUFAF1
P17612	P31323	PRKACA	PRKAR2B
P67870	P19784	CSNK2B	CSNK2A2
P51148	P61006	RAB5C	RAB8A
Q92552	P82663	MRPS27	MRPS25
Q15369	P62877	TCEB1	RBX1
Q13438	Q96DZ1	OS9	ERLEC1
P61006	P51149	RAB8A	RAB7A
P78406	P52948	RAE1	NUP98
P17612	P13861	PRKACA	PRKAR2A
Q92552	P82675	MRPS27	MRPS5
P51148	P51149	RAB5C	RAB7A
Q9Y399	P82663	MRPS2	MRPS25
P62820	P51149	RAB1A	RAB7A
P31323	P13861	PRKAR2B	PRKAR2A
P62820	P61006	RAB1A	RAB8A
P61006	P61026	RAB8A	RAB10
P62072	Q9Y5J6	TIMM10	TIMM10B
O00566	O43818	MPHOSPH10	RRP9
Q9H845	Q9BQ95	ACAD9	ECSIT
P61011	O76094	SRP54	SRP72
Q92552	Q9Y399	MRPS27	MRPS2
P62820	P62330	RAB1A	ARF6
Q99996	P31323	AKAP9	PRKAR2B
O95391	Q9H2H8	SLU7	PPIL3
P52948	Q7Z3B4	NUP98	NUP54
Q08379	Q9BQQ3	GOLGA2	GORASP1
Q13617	P62877	CUL2	RBX1
Q9BSC4	O00566	NOL10	MPHOSPH10
Q15369	O60885	TCEB1	BRD4
Q9Y5J9	Q9Y5J7	TIMM8B	TIMM9
Q92615	P11940	LARP4B	PABPC1
P37198	P61970	NUP62	NUTF2
Q92769	P26358	HDAC2	DNMT1
Q99996	P13861	AKAP9	PRKAR2A
P61586	P52306	RHOA	RAP1GDS1
O95613	Q96SN8	PCNT	CDK5RAP2
P61586	O14578	RHOA	CIT
Q04726	Q08117	TLE3	AES
Q92900	P11940	UPF1	PABPC1
Q96SN8	P17612	CDK5RAP2	PRKACA
Q99996	P17612	AKAP9	PRKACA
P51148	P61026	RAB5C	RAB10
P78406	P35658	RAE1	NUP214
Q99996	Q96SN8	AKAP9	CDK5RAP2
O95684	Q66GS9	FGFR1OP	CEP135
Q04724	Q08117	TLE1	AES
P62820	P61019	RAB1A	RAB2A
Q9NXK8	P62877	FBXL12	RBX1
P37198	P78406	NUP62	RAE1
P51149	P61019	RAB7A	RAB2A
P51149	P61026	RAB7A	RAB10
Q9BSJ2	Q96SN8	TUBGCP2	CDK5RAP2
Q08379	P62820	GOLGA2	RAB1A
P51148	P61019	RAB5C	RAB2A
P00387	O43169	CYB5R3	CYB5B
O43823	P13861	AKAP8	PRKAR2A
P35556	P35555	FBN2	FBN1
P62820	Q14789	RAB1A	GOLGB1
O00469	Q8NBJ5	PLOD2	COLGALT1
P51148	P62820	RAB5C	RAB1A
Q08379	Q14789	GOLGA2	GOLGB1
Q96SN8	P31323	CDK5RAP2	PRKAR2B
O95613	Q99996	PCNT	AKAP9
Q96SN8	Q96CW5	CDK5RAP2	TUBGCP3
Q15370	P62877	TCEB2	RBX1
O95613	Q96CW5	PCNT	TUBGCP3
Q99996	Q96CW5	AKAP9	TUBGCP3
Q08379	P61019	GOLGA2	RAB2A
Q9BSJ2	O95613	TUBGCP2	PCNT
Q9Y5J7	Q9Y5J6	TIMM9	TIMM10B
Q8NEJ9	Q9BSC4	NGDN	NOL10
Q9BSJ2	Q99996	TUBGCP2	AKAP9
P62820	Q9BQQ3	RAB1A	GORASP1
Q13617	Q9NXK8	CUL2	FBXL12
Q96DA6	O75439	DNAJC19	PMPCB
Q99567	P78406	NUP88	RAE1
P62820	P61026	RAB1A	RAB10
Q7KZI7	Q86YT6	MARK2	MIB1
Q15369	Q9NXK8	TCEB1	FBXL12
P62820	P61106	RAB1A	RAB14
O94973	P62330	AP2A2	ARF6
P62873	P61586	GNB1	RHOA
Q13617	Q9H4P4	CUL2	RNF41
P61586	P31323	RHOA	PRKAR2B
Q9Y276	Q9Y5J7	BCS1L	TIMM9
P61586	P13861	RHOA	PRKAR2A
Q9Y276	P62072	BCS1L	TIMM10
P11940	Q15056	PABPC1	EIF4H
P61106	P51149	RAB14	RAB7A
Q9BSJ2	Q7Z7A1	TUBGCP2	CNTRL
Q96DA6	Q10713	DNAJC19	PMPCA
Q9NP72	P62820	RAB18	RAB1A
Q9NP72	P61006	RAB18	RAB8A
P78406	Q8TEM1	RAE1	NUP210
P05556	P13861	ITGB1	PRKAR2A
P05556	P31323	ITGB1	PRKAR2B
Q7Z7A1	P17612	CNTRL	PRKACA
Q96SN8	Q66GS9	CDK5RAP2	CEP135
O95684	Q96SN8	FGFR1OP	CDK5RAP2
O95684	Q99996	FGFR1OP	AKAP9
Q9Y3U8	Q9NQT4	RPL36	EXOSC5
Q7Z7A1	P61006	CNTRL	RAB8A
Q9BSJ2	Q9Y2I6	TUBGCP2	NINL
P61586	Q9NQC3	RHOA	RTN4
P61586	P62330	RHOA	ARF6
Q9BV73	Q9Y2I6	CEP250	NINL
P12109	O00469	COL6A1	PLOD2
P51148	P61106	RAB5C	RAB14
Q13617	Q9ULT8	CUL2	HECTD1
P62873	O14745	GNB1	SLC9A3R1
P61106	P27105	RAB14	STOM
Q96DA6	Q9HAV7	DNAJC19	GRPEL1
Q9NY61	Q9BSC4	AATF	NOL10
P61106	P61006	RAB14	RAB8A
P61026	P11233	RAB10	RALA
P61026	P61019	RAB10	RAB2A
P61006	P61019	RAB8A	RAB2A
P61106	P61026	RAB14	RAB10
P61006	P11233	RAB8A	RALA
Q7Z7A1	Q96SN8	CNTRL	CDK5RAP2
P78406	Q8TD19	RAE1	NEK9
P05556	P62330	ITGB1	ARF6
Q9Y3U8	Q15056	RPL36	EIF4H
Q7Z7A1	Q99996	CNTRL	AKAP9
Q9Y276	Q9HAV7	BCS1L	GRPEL1
P61586	P05556	RHOA	ITGB1
Q7Z7A1	O95613	CNTRL	PCNT
Q7Z7A1	P31323	CNTRL	PRKAR2B
P31323	O14745	PRKAR2B	SLC9A3R1
P51148	P27105	RAB5C	STOM
P13861	O14745	PRKAR2A	SLC9A3R1
P35556	P05556	FBN2	ITGB1
P62330	Q96CW1	ARF6	AP2M1
P35658	Q7Z3B4	NUP214	NUP54
Q9ULT8	Q9H4P4	HECTD1	RNF41
P05556	P35555	ITGB1	FBN1
O95613	P31323	PCNT	PRKAR2B
Q99519	P06280	NEU1	GLA
Q9BSJ2	P31323	TUBGCP2	PRKAR2B
Q9ULT8	Q15370	HECTD1	TCEB2
Q7Z7A1	Q9Y2I6	CNTRL	NINL
O76061	O76024	STC2	WFS1
P13984	Q15370	GTF2F2	TCEB2
Q13868	O43818	EXOSC2	RRP9
Q92615	Q9Y3U8	LARP4B	RPL36
Q9Y5J9	P55789	TIMM8B	GFER
Q9BV73	Q99996	CEP250	AKAP9
P12109	Q8NBJ5	COL6A1	COLGALT1
O95684	O95613	FGFR1OP	PCNT
Q7Z7A1	Q96CW5	CNTRL	TUBGCP3
Q9BS26	Q92820	ERP44	GGH
O95684	P61006	FGFR1OP	RAB8A
Q96CW5	Q66GS9	TUBGCP3	CEP135
Q9NZL9	O94826	MAT2B	TOMM70A
P37198	O95391	NUP62	SLU7
P62877	P48556	RBX1	PSMD8
Q15904	P38606	ATP6AP1	ATP6V1A
P61916	Q9H7Z7	NPC2	PTGES2
Q9NP72	P61026	RAB18	RAB10
Q8TEM1	P61970	NUP210	NUTF2
Q9H845	Q8N183	ACAD9	NDUFAF2
P37198	Q8TD19	NUP62	NEK9
Q15370	Q9NXK8	TCEB2	FBXL12
Q9BSF4	Q9Y5J6	C19orf52	TIMM10B
O00566	Q9NQT4	MPHOSPH10	EXOSC5
O00566	Q9NW13	MPHOSPH10	RBM28
P35658	P61970	NUP214	NUTF2
Q08431	O76024	MFGE8	WFS1
Q99567	Q7Z3B4	NUP88	NUP54
P35555	Q08431	FBN1	MFGE8
P61006	Q66GS9	RAB8A	CEP135
Q9H845	Q9Y6M9	ACAD9	NDUFB9
P63218	P55085	GNG5	F2RL1
Q7Z7A1	Q66GS9	CNTRL	CEP135
P27448	O00203	MARK3	AP3B1
Q9NQT5	O43818	EXOSC3	RRP9
Q9BQQ3	Q12907	GORASP1	LMAN2
Q92820	P06280	GGH	GLA
Q9H7Z7	Q92820	PTGES2	GGH
O95684	Q96CW5	FGFR1OP	TUBGCP3
O43818	Q9NQT4	RRP9	EXOSC5
Q6UX04	P13984	CWC27	GTF2F2
Q9NP72	P61019	RAB18	RAB2A
Q8IWA5	O14975	SLC44A2	SLC27A2
O94826	P14735	TOMM70A	IDE
Q08379	Q12907	GOLGA2	LMAN2
P51148	O94973	RAB5C	AP2A2
Q13868	O00566	EXOSC2	MPHOSPH10
Q9BV73	P31323	CEP250	PRKAR2B
Q9BSJ2	Q66GS9	TUBGCP2	CEP135
O95613	Q9Y2I6	PCNT	NINL
Q9NQT5	O00566	EXOSC3	MPHOSPH10
Q7Z3B4	Q8TD19	NUP54	NEK9
Q9BV73	O95684	CEP250	FGFR1OP
Q9BV73	Q7Z7A1	CEP250	CNTRL
O95684	P31323	FGFR1OP	PRKAR2B
Q15370	P48556	TCEB2	PSMD8
Q9BV73	P17612	CEP250	PRKACA
Q7Z7A1	O95684	CNTRL	FGFR1OP
Q99519	Q9BS26	NEU1	ERP44
P62873	P31323	GNB1	PRKAR2B
P78406	O95391	RAE1	SLU7
P13984	O95391	GTF2F2	SLU7
O14975	P14735	SLC27A2	IDE
Q96SN8	P61006	CDK5RAP2	RAB8A
P62873	P55085	GNB1	F2RL1
Q9H4P4	P62877	RNF41	RBX1
P61962	P62877	DCAF7	RBX1
P61916	Q92820	NPC2	GGH
Q9Y2I6	Q66GS9	NINL	CEP135
Q2T9J0	P14735	TYSND1	IDE
Q9NP72	P51148	RAB18	RAB5C
Q9BV73	Q96SN8	CEP250	CDK5RAP2
Q9Y3U8	O76094	RPL36	SRP72
Q13617	P48556	CUL2	PSMD8
Q9BV73	Q66GS9	CEP250	CEP135
P27448	Q99996	MARK3	AKAP9
P05556	P12109	ITGB1	COL6A1
Q9Y5J9	Q9Y276	TIMM8B	BCS1L
P26358	Q9NZL9	DNMT1	MAT2B
Q99567	Q8TEM1	NUP88	NUP210
P62820	Q12907	RAB1A	LMAN2
O95613	P61006	PCNT	RAB8A
P00387	Q92820	CYB5R3	GGH
P61006	P31323	RAB8A	PRKAR2B
Q99567	Q8TD19	NUP88	NEK9
Q9Y2I6	P31323	NINL	PRKAR2B
Q96HW7	P13984	INTS4	GTF2F2
Q9Y3U8	Q9NQT5	RPL36	EXOSC3
P35658	O95391	NUP214	SLU7
Q9Y6M9	Q9Y375	NDUFB9	NDUFAF1
Q9ULT8	Q9NXK8	HECTD1	FBXL12
Q10713	Q9HAV7	PMPCA	GRPEL1
P17612	Q66GS9	PRKACA	CEP135
P61916	P00387	NPC2	CYB5R3
Q9BSJ2	Q9BV73	TUBGCP2	CEP250
O95684	P17612	FGFR1OP	PRKACA
P35555	O76024	FBN1	WFS1
P17612	Q96CW5	PRKACA	TUBGCP3
P61106	P61019	RAB14	RAB2A
P62873	P13861	GNB1	PRKAR2A
Q9BV73	P61006	CEP250	RAB8A
P35241	O94973	RDX	AP2A2
P61106	P11233	RAB14	RALA
O95391	Q8TEM1	SLU7	NUP210
Q99519	Q92820	NEU1	GGH
P61586	P63218	RHOA	GNG5
P61006	Q9Y2I6	RAB8A	NINL
Q7Z5G4	Q92820	GOLGA7	GGH
Q7Z3B4	Q8TEM1	NUP54	NUP210
P00387	P06280	CYB5R3	GLA
Q96B26	O00566	EXOSC8	MPHOSPH10
P35555	O76061	FBN1	STC2
P05556	P17612	ITGB1	PRKACA
Q9NP72	P61106	RAB18	RAB14
Q04726	Q04724	TLE3	TLE1
P00387	Q9H7Z7	CYB5R3	PTGES2
P62873	Q96HR9	GNB1	REEP6
Q9HAV7	O75439	GRPEL1	PMPCB
Q92900	Q9Y3U8	UPF1	RPL36
P31323	Q66GS9	PRKAR2B	CEP135
O43823	P31323	AKAP8	PRKAR2B
Q4KMQ2	P27105	ANO6	STOM
O43818	Q9NW13	RRP9	RBM28
Q9H7Z7	P06280	PTGES2	GLA
Q99996	P61006	AKAP9	RAB8A
Q99996	Q9Y2I6	AKAP9	NINL
Q99996	Q66GS9	AKAP9	CEP135
Q9Y3U8	P11940	RPL36	PABPC1
Q9ULT8	P62877	HECTD1	RBX1
Q9NP72	P51149	RAB18	RAB7A
Q9BV73	Q96CW5	CEP250	TUBGCP3
P51148	O00203	RAB5C	AP3B1
P35658	Q8TEM1	NUP214	NUP210
P13984	Q9H2H8	GTF2F2	PPIL3
Q99567	O95391	NUP88	SLU7
P51148	Q96CW1	RAB5C	AP2M1
P37198	Q8TEM1	NUP62	NUP210
Q99996	O00203	AKAP9	AP3B1
P35241	Q96CW1	RDX	AP2M1
O95391	Q7Z3B4	SLU7	NUP54
P17612	Q9Y2I6	PRKACA	NINL
Q8N183	Q9Y6M9	NDUFAF2	NDUFB9
Q8TEM1	Q8TD19	NUP210	NEK9
Q15369	P48556	TCEB1	PSMD8
Q8IWA5	P27105	SLC44A2	STOM
Q9BQQ3	P61019	GORASP1	RAB2A
O95613	Q66GS9	PCNT	CEP135
Q6UX04	Q9H2H8	CWC27	PPIL3
P62873	Q00765	GNB1	REEP5
Q9NZL9	P14735	MAT2B	IDE
Q08431	O76061	MFGE8	STC2
Q9BSJ2	P17612	TUBGCP2	PRKACA
Q9Y3U8	Q96B26	RPL36	EXOSC8
Q2T9J0	O14975	TYSND1	SLC27A2
Q4KMQ2	Q8IWA5	ANO6	SLC44A2
Q9BV73	O95613	CEP250	PCNT
Q9Y2I6	Q96CW5	NINL	TUBGCP3
Q8N183	Q9Y375	NDUFAF2	NDUFAF1
Q96SN8	Q9Y2I6	CDK5RAP2	NINL
Q9Y276	O94826	BCS1L	TOMM70A
Q92769	Q14157	HDAC2	UBAP2L
Q14789	Q9BQQ3	GOLGB1	GORASP1
Q15369	Q9ULT8	TCEB1	HECTD1
Q5VT66	O43169	2020-03-01	CYB5B
P31323	Q96CW5	PRKAR2B	TUBGCP3
Q9BSJ2	O95684	TUBGCP2	FGFR1OP
Q9H4P4	Q9NXK8	RNF41	FBXL12
P35658	Q8TD19	NUP214	NEK9
P27105	O14975	STOM	SLC27A2
O95613	P17612	PCNT	PRKACA
Q8N183	Q9BQ95	NDUFAF2	ECSIT
Q9H4P4	Q15370	RNF41	TCEB2
Q9Y6M9	Q9BQ95	NDUFB9	ECSIT
Q96B26	O43818	EXOSC8	RRP9
Q9Y276	Q96DA6	BCS1L	DNAJC19
Q4KMQ2	O14975	ANO6	SLC27A2
O95684	Q9Y2I6	FGFR1OP	NINL
Q4KMQ2	P61106	ANO6	RAB14
Q15369	Q9H4P4	TCEB1	RNF41
P61916	P06280	NPC2	GLA
Q15369	P13984	TCEB1	GTF2F2
Q9Y3U8	Q13868	RPL36	EXOSC2
P17612	P61006	PRKACA	RAB8A
Q2T9J0	O00116	TYSND1	AGPS
Q5VT06	O95684	CEP350	FGFR1OP
Q9NY61	O00566	AATF	MPHOSPH10
P61586	P17612	RHOA	PRKACA
P35658	P52948	NUP214	NUP98
Q9Y4L1	Q9H173	HYOU1	SIL1
O60885	Q15370	BRD4	TCEB2
Q13438	Q9UBU6	OS9	FAM8A1
Q9UBU6	Q96DZ1	FAM8A1	ERLEC1
Q8IWF2	Q96DZ1	FOXRED2	ERLEC1
Q86VM9	O60885	ZC3H18	BRD4
Q13283	Q9UN86	G3BP1	G3BP2
Q8NEJ9	O00566	NGDN	MPHOSPH10
Q8NEJ9	O43818	NGDN	RRP9
Q9Y5J7	Q9BSF4	TIMM9	C19orf52
P35241	O14745	RDX	SLC9A3R1
P61586	P11233	RHOA	RALA
Q5VU43	Q99996	PDE4DIP	AKAP9
Q9UN86	P35658	G3BP2	NUP214
P49643	P78406	PRIM2	RAE1
Q96JC1	P51149	VPS39	RAB7A
Q9H270	P51149	VPS11	RAB7A
P37198	P52948	NUP62	NUP98
Q92900	Q9HCE1	UPF1	MOV10
P05556	Q9BQ95	ITGB1	ECSIT
O75592	P78406	MYCBP2	RAE1
Q9Y4L1	Q9BZQ6	HYOU1	EDEM3
Q9BZQ6	Q9BS26	EDEM3	ERP44
Q9BZQ6	Q96DZ1	EDEM3	ERLEC1
Q9BZQ6	Q13724	EDEM3	MOGS
Q8N766	Q9BZQ6	EMC1	EDEM3
Q13438	Q9BZQ6	OS9	EDEM3
Q13617	Q9C0D3	CUL2	ZYG11B
Q5VU43	P13861	PDE4DIP	PRKAR2A
Q6UX04	Q8TAD8	CWC27	SNIP1
Q99567	Q9UN86	NUP88	G3BP2
Q9BSF4	P62072	C19orf52	TIMM10
Q92615	Q13310	LARP4B	PABPC4
Q15369	P25440	TCEB1	BRD2
Q15904	O75964	ATP6AP1	ATP5L
Q9Y5J9	Q9Y5J6	TIMM8B	TIMM10B
Q8N4C6	Q7Z7A1	NIN	CNTRL
Q9Y5J9	P62072	TIMM8B	TIMM10
O75964	P38606	ATP5L	ATP6V1A
P61011	P82675	SRP54	MRPS5
Q9Y3U8	P82675	RPL36	MRPS5
Q9C0D3	Q15370	ZYG11B	TCEB2
Q9BSC4	O43818	NOL10	RRP9
Q00765	Q96HR9	REEP5	REEP6
P09884	Q9H773	POLA1	DCTPP1
Q9H773	Q14181	DCTPP1	POLA2
Q76N32	P13861	CEP68	PRKAR2A
P49643	Q9H773	PRIM2	DCTPP1
O96028	O00469	WHSC1	PLOD2
P49642	Q9H773	PRIM1	DCTPP1
P25440	P67870	BRD2	CSNK2B
P78406	P49642	RAE1	PRIM1
P63218	P17612	GNG5	PRKACA
Q96CW1	O00203	AP2M1	AP3B1
P50897	O95573	PPT1	ACSL3
P17612	Q9Y6M9	PRKACA	NDUFB9
P62873	P17612	GNB1	PRKACA
P05026	P17612	ATP1B1	PRKACA
Q7Z3B4	P61970	NUP54	NUTF2
Q13546	P11233	RIPK1	RALA
A7MCY6	Q9UHD2	TBKBP1	TBK1
P13804	P11310	ETFA	ACADM
Q9UHD2	Q86YT6	TBK1	MIB1
Q96SN8	P13861	CDK5RAP2	PRKAR2A
P61011	Q9Y399	SRP54	MRPS2
Q9Y3U8	Q9Y399	RPL36	MRPS2
Q76N32	P31323	CEP68	PRKAR2B
P13861	Q86YT6	PRKAR2A	MIB1
Q9Y276	O75439	BCS1L	PMPCB
P09132	Q9Y399	SRP19	MRPS2
Q9P0L2	Q7KZI7	MARK1	MARK2
P27448	Q7KZI7	MARK3	MARK2
O94973	O00203	AP2A2	AP3B1
Q9C0D3	P62877	ZYG11B	RBX1
Q4KMQ2	Q96S66	ANO6	CLCC1
Q8N4C6	P49454	NIN	CENPF
Q13438	Q15370	OS9	TCEB2
Q9HAV7	P62072	GRPEL1	TIMM10
Q9BQQ3	O00116	GORASP1	AGPS
O95613	Q86YT6	PCNT	MIB1
O95613	P13861	PCNT	PRKAR2A
Q5VU43	P31323	PDE4DIP	PRKAR2B
Q5VU43	P17612	PDE4DIP	PRKACA
P78406	Q14181	RAE1	POLA2
P78406	Q13310	RAE1	PABPC4
P78406	P11940	RAE1	PABPC1
Q5VU43	Q96SN8	PDE4DIP	CDK5RAP2
Q86YT6	Q66GS9	MIB1	CEP135
P51148	Q9UH99	RAB5C	SUN2
P16435	P09601	POR	HMOX1
Q92769	O96028	HDAC2	WHSC1
O94973	P61970	AP2A2	NUTF2
Q13868	O75439	EXOSC2	PMPCB
O75534	P11940	CSDE1	PABPC1
P62330	O00203	ARF6	AP3B1
Q9Y3U8	Q9H173	RPL36	SIL1
Q9UDR5	P11310	AASS	ACADM
Q9NY61	Q8NEJ9	AATF	NGDN
Q15369	Q9C0D3	TCEB1	ZYG11B
P51149	P61970	RAB7A	NUTF2
Q9H4P4	Q9NQC3	RNF41	RTN4
Q92769	P19784	HDAC2	CSNK2A2
Q13283	P11940	G3BP1	PABPC1
P05026	Q9NQC3	ATP1B1	RTN4
Q96JC1	O00203	VPS39	AP3B1
Q13438	Q92820	OS9	GGH
Q9UN86	P11940	G3BP2	PABPC1
Q13283	Q13310	G3BP1	PABPC4
O96028	O60885	WHSC1	BRD4
Q9Y3U8	Q9NU22	RPL36	MDN1
Q13310	Q9UN86	PABPC4	G3BP2
P62330	P11233	ARF6	RALA
P67870	Q86YT6	CSNK2B	MIB1
P61586	P61970	RHOA	NUTF2
Q04726	Q92769	TLE3	HDAC2
Q92769	Q04724	HDAC2	TLE1
P27105	P38606	STOM	ATP6V1A
P09132	P82675	SRP19	MRPS5
Q9UJZ1	O43169	STOML2	CYB5B
P13804	Q8TEM1	ETFA	NUP210
P50897	Q13310	PPT1	PABPC4
Q13438	P62877	OS9	RBX1
P62820	O94826	RAB1A	TOMM70A
P16435	Q9Y6M9	POR	NDUFB9
