## Supplementary Table S2 for "Computational identification of human biological processes and protein sequence motifs putatively targeted by SARS-CoV-2 proteins using protein-protein interaction networks"

### Sheet: Sheet1
Supplementary Table S2: Amino acid mapping to degenerate characters
Degenrate Character	Category	Corresponding amino acids
X	All Amino Acids	A, C, D, E, F, G, H, I, K, L, M, N, P, Q, R, S, T, V, W, Y
B	Apsparagine/Asparatic Acid	D, N
Z	Glutamine/Glutamic acid	E, Q
J	Leucine/Isoleucine	I, L
l	Aliphatic	I, V, L
@	Aromatic	Y, H, W, F
h	Hydrophobic	W, F, Y, M, L, I, V, A, C, T, H
o	Alcohol	S, T
p	Polar	D, E, H, K, N, Q, R, S, T
t	Tiny	A, G, C, S
s	Small	A, G, C, S, V, N, D, T, P
b	Bulky	E, F, I, K, L, M, Q, R, W, Y
+	Positively charged	K, R, H
-	Negatively charged	D, E
c	Charged	D, E, K, R, H
