## Supplementary Table S3 for "Computational identification of human biological processes and protein sequence motifs putatively targeted by SARS-CoV-2 proteins using protein-protein interaction networks"

### Sheet: Sheet1
Supplementary Table S3: Protein clusters of size 3 or more detected by the MCL algorithm in the STRING-augmented PPI network
Cluster number	Proteins
1	TUBGCP2	TUBGCP3	PRKACA	PRKAR2B	RAB8A	PRKAR2A	AKAP9	PCNT	CDK5RAP2	FGFR1OP	CEP135	AKAP8	CNTRL	NINL	CEP250	SLC9A3R1	CEP350	PDE4DIP	CEP68
2	MRPS2	MRPS5	SRP54	SRP19	RPL36	MRPS25	SRP72	MRPS27	LARP4B	PABPC1	EIF4H	G3BP1	G3BP2	PABPC4	CSDE1	MDN1
3	VPS11	VPS39	RAB5C	RAB7A	RAB1A	RAB10	GOLGA2	GORASP1	RAB2A	GOLGB1	RAB14	RAB18	LMAN2	SUN2
4	NUP62	NUP54	NUP88	NUP214	RAE1	NUPL1	NUP98	SLU7	NUTF2	NUP210	NEK9	MYCBP2
5	EXOSC8	EXOSC3	EXOSC2	EXOSC5	MPHOSPH10	RRP9	NOL10	NGDN	AATF	RBM28
6	TCEB1	TCEB2	CUL2	RBX1	FBXL12	RNF41	HECTD1	PSMD8	DCAF7	ZYG11B
7	CYB5R3	NEU1	GLA	ERP44	GGH	NPC2	PTGES2	43891	GOLGA7
8	STOM	SLC44A2	SLC27A2	TYSND1	ANO6	AGPS	CLCC1
9	TIMM9	TIMM10	TIMM10B	TIMM8B	GFER	C19orf52
10	HDAC2	DNMT1	TLE3	AES	TLE1	UBAP2L
11	PRIM2	PRIM1	POLA2	POLA1	DCTPP1
12	GNB1	GNG5	F2RL1	REEP6	REEP5
13	PMPCA	PMPCB	DNAJC19	BCS1L	GRPEL1
14	AP2A2	AP2M1	ARF6	AP3B1	RDX
15	ECSIT	NDUFAF1	ACAD9	NDUFAF2	NDUFB9
16	PPIL3	GTF2F2	CWC27	INTS4	SNIP1
17	HYOU1	SIL1	EDEM3	MOGS	EMC1
18	OS9	ERLEC1	FAM8A1	FOXRED2
19	FBN1	STC2	WFS1	MFGE8
20	PLOD2	COLGALT1	COL6A1	WHSC1
21	CSNK2B	CSNK2A2	BRD2
22	GPAA1	PIGS	PIGO
23	RHOA	RAP1GDS1	CIT
24	CYB5B	MARC1	STOML2
25	MARK2	MARK3	MARK1
26	MAT2B	TOMM70A	IDE
27	ATP6AP1	ATP6V1A	ATP5L
28	LARP7	MEPCE	DDX21
29	ETFA	ACADM	AASS
